# Characterization and genomic analysis of the Lyme disease spirochete bacteriophage ϕBB-1

**DOI:** 10.1101/2024.01.08.574763

**Authors:** Dominick R. Faith, Margie Kinnersley, Diane M. Brooks, Dan Drecktrah, Laura S. Hall, Eric Luo, Andrew Santiago-Frangos, Jenny Wachter, D. Scott Samuels, Patrick R. Secor

## Abstract

Lyme disease is a tick-borne infection caused by the spirochete *Borrelia* (*Borreliella*) *burgdorferi*. *Borrelia* species have highly fragmented genomes composed of a linear chromosome and a constellation of linear and circular plasmids some of which are required throughout the enzootic cycle. Included in this plasmid repertoire by almost all Lyme disease spirochetes are the 32-kb circular plasmid cp32 prophages that are capable of lytic replication to produce infectious virions called ϕBB-1. While the *B. burgdorferi* genome contains evidence of horizontal transfer, the mechanisms of gene transfer between strains remain unclear. While we know that ϕBB-1 transduces cp32 and shuttle vector DNA during *in vitro* cultivation, the extent of ϕBB-1 DNA transfer is not clear. Herein, we use proteomics and long-read sequencing to further characterize ϕBB-1 virions. Our studies identified the cp32 *pac* region and revealed that ϕBB-1 packages linear cp32s via a headful mechanism with preferentially packaging of plasmids containing the cp32 *pac* region. Additionally, we find ϕBB-1 packages fragments of the linear chromosome and full-length plasmids including lp54, cp26, and others. Furthermore, sequencing of ϕBB-1 packaged DNA allowed us to resolve the covalently closed hairpin telomeres for the linear *B. burgdorferi* chromosome and most linear plasmids in strain CA-11.2A. Collectively, our results shed light on the biology of the ubiquitous ϕBB-1 phage and further implicates ϕBB-1 in the generalized transduction of diverse genes and the maintenance of genetic diversity in Lyme disease spirochetes.
