## Supplementary material for "Characterization and genomic analysis of the Lyme disease spirochete bacteriophage ϕBB-1": Supp data file 1: fimo_motif1_cp26.tsv

motif_id	motif_alt_id	sequence_name	start	stop	strand	score	p-value	q-value	matched_sequence
1	DYWGMARTGGMRAKWTTTWDGGGRGKYRS	NC_012157.1_cp26	14915	14943	-	11.5663	7.56e-06	0.109	ATGGCAATAGCCATTGCTAAAGAGGGTGG
1	DYWGMARTGGMRAKWTTTWDGGGRGKYRS	NC_012157.1_cp26	19818	19846	-	11.512	7.76e-06	0.109	ACTTATATTGAAAGTTTTACAGGAATTGC
1	DYWGMARTGGMRAKWTTTWDGGGRGKYRS	NC_012157.1_cp26	2394	2422	-	11.494	7.82e-06	0.109	TTATAAATAGCTCTTTTTTTGGGAGATAA
1	DYWGMARTGGMRAKWTTTWDGGGRGKYRS	NC_012157.1_cp26	450	478	-	10.9458	1.01e-05	0.109	GTAGAAACAGAAAGTCTTTAGAGTTTCTG
1	DYWGMARTGGMRAKWTTTWDGGGRGKYRS	NC_012157.1_cp26	25445	25473	+	9.55422	1.93e-05	0.139	ACTACAATGGCAATGTTTGTGGTAGGAAT
1	DYWGMARTGGMRAKWTTTWDGGGRGKYRS	NC_012157.1_cp26	6727	6755	-	9.53614	1.94e-05	0.139	ATTGAAATTGCCATTTGGGATGGATTTGC
1	DYWGMARTGGMRAKWTTTWDGGGRGKYRS	NC_012157.1_cp26	24923	24951	+	8.98795	2.48e-05	0.152	CCAGCAGCTGGAATTTTATTGGGAATTGG
1	DYWGMARTGGMRAKWTTTWDGGGRGKYRS	NC_012157.1_cp26	25088	25116	+	8.3012	3.36e-05	0.18	TTTGCAGCGGCAATTCCAATCGGACTTGC
1	DYWGMARTGGMRAKWTTTWDGGGRGKYRS	NC_012157.1_cp26	9893	9921	+	7.95783	3.89e-05	0.186	ATATAAAGGCAAATTTTTAGGAAGTGTTC
1	DYWGMARTGGMRAKWTTTWDGGGRGKYRS	NC_012157.1_cp26	19025	19053	-	7.25904	5.25e-05	0.217	ATTGGAATGAATATTCCTTGGCAAGTTGC
1	DYWGMARTGGMRAKWTTTWDGGGRGKYRS	NC_012157.1_cp26	7993	8021	+	7.12048	5.56e-05	0.217	TTGGAAAAAAAAGGATTCAAAAGGGTCAC
1	DYWGMARTGGMRAKWTTTWDGGGRGKYRS	NC_012157.1_cp26	20718	20746	-	6.68072	6.69e-05	0.225	TATAAAAAGGAAATTCTTGCGGGCATTAC
1	DYWGMARTGGMRAKWTTTWDGGGRGKYRS	NC_012157.1_cp26	2460	2488	-	6.60843	6.89e-05	0.225	AAAGAATAGGAAATTTTTTTAGAATTGCT
1	DYWGMARTGGMRAKWTTTWDGGGRGKYRS	NC_012157.1_cp26	2452	2480	+	6.44578	7.37e-05	0.225	TTTGCAATAGCAATTCTAAAAAAATTTCC
1	DYWGMARTGGMRAKWTTTWDGGGRGKYRS	NC_012157.1_cp26	22002	22030	-	6.12651	8.41e-05	0.225	TCTCCCATGGCAATTTTTACTATAGGAAC
1	DYWGMARTGGMRAKWTTTWDGGGRGKYRS	NC_012157.1_cp26	16110	16138	+	6.07831	8.57e-05	0.225	TTTTAAAAACAAAATTTTTAAGTATTTGA
1	DYWGMARTGGMRAKWTTTWDGGGRGKYRS	NC_012157.1_cp26	11382	11410	-	5.98193	8.92e-05	0.225	AAATCAATTAAAATTTTTAAAATTGTTGG
# FIMO (Find Individual Motif Occurrences): Version 5.5.5 compiled on Dec 6 2023 at 19:32:37
# The format of this file is described at https://meme-suite.org/meme/doc/fimo-output-format.html#tsv_results.
# fimo --oc . --verbosity 1 --bgfile --nrdb-- --thresh 1.0E-4 motifs.meme NC_012157.1_cp26.fa
