## Supplementary material for "Characterization and genomic analysis of the Lyme disease spirochete bacteriophage ϕBB-1": Supp data file 1: fimo_motif1_cp32-1.tsv

motif_id	motif_alt_id	sequence_name	start	stop	strand	score	p-value	q-value	matched_sequence
1	DYWGMARTGGMRAKWTTTWDGGGRGKYRS	NC_012158.1_cp32_1	26367	26395	+	37.3434	1.65e-15	8.53e-11	TTTGCAATGGAGAGATTTTGGGGAGTTGG
1	DYWGMARTGGMRAKWTTTWDGGGRGKYRS	NC_012158.1_cp32_1	26246	26274	+	24.7289	3.25e-09	8.39e-05	ACAGAAGAGGCAATTTTTAAGGGGTGGAC
1	DYWGMARTGGMRAKWTTTWDGGGRGKYRS	NC_012158.1_cp32_1	24119	24147	+	16.6687	5.43e-07	0.00934	ATAAAAATGGCAATTTTTTAAGCAGTAAA
1	DYWGMARTGGMRAKWTTTWDGGGRGKYRS	NC_012158.1_cp32_1	30223	30251	-	13.2892	3.25e-06	0.0397	TTTGTAATGTAAAGTTTTTTGTAAGTAAA
1	DYWGMARTGGMRAKWTTTWDGGGRGKYRS	NC_012158.1_cp32_1	20840	20868	+	12.6566	4.45e-06	0.0397	TTAGCAAGGGCATATTATATGGAATTTAG
1	DYWGMARTGGMRAKWTTTWDGGGRGKYRS	NC_012158.1_cp32_1	15419	15447	+	12.3434	5.19e-06	0.0397	TTGTAATAGGCAAGATTTTCAAGAATGGC
1	DYWGMARTGGMRAKWTTTWDGGGRGKYRS	NC_012158.1_cp32_1	17246	17274	-	12.1687	5.65e-06	0.0397	TTTGAATTAATATGTTTTAAGTGAGGTAG
1	DYWGMARTGGMRAKWTTTWDGGGRGKYRS	NC_012158.1_cp32_1	4155	4183	-	11.994	6.15e-06	0.0397	ACTTCATTGGCAATAGTTGTAGGATTAGC
1	DYWGMARTGGMRAKWTTTWDGGGRGKYRS	NC_012158.1_cp32_1	29515	29543	+	10.6627	1.16e-05	0.0663	AGTGATTTTGAAAGATTTAGGGGAAGTAA
1	DYWGMARTGGMRAKWTTTWDGGGRGKYRS	NC_012158.1_cp32_1	10990	11018	+	9.77711	1.74e-05	0.0898	TTTGAATTGGAAAAATATAAAGGATAAAA
1	DYWGMARTGGMRAKWTTTWDGGGRGKYRS	NC_012158.1_cp32_1	6298	6326	-	9.49398	1.98e-05	0.0928	CTAGCAGCTGTGATTTTTGAAAGATATGG
1	DYWGMARTGGMRAKWTTTWDGGGRGKYRS	NC_012158.1_cp32_1	13461	13489	-	8.25904	3.42e-05	0.147	GTTTAAGTAGAGATAGTTTTTAAGGTCAA
1	DYWGMARTGGMRAKWTTTWDGGGRGKYRS	NC_012158.1_cp32_1	26455	26483	-	6.65663	6.76e-05	0.232	CTAATAATTGCAATATTTCAAAGATTTAA
1	DYWGMARTGGMRAKWTTTWDGGGRGKYRS	NC_012158.1_cp32_1	23862	23890	+	6.3494	7.67e-05	0.232	GCTCAAGGGCAAAGAGTTAGAGAATTTAG
1	DYWGMARTGGMRAKWTTTWDGGGRGKYRS	NC_012158.1_cp32_1	20178	20206	-	6.33133	7.73e-05	0.232	GTTTAAATCGCTATATTTACGATTTTCAA
1	DYWGMARTGGMRAKWTTTWDGGGRGKYRS	NC_012158.1_cp32_1	4269	4297	-	6.31325	7.79e-05	0.232	TCTGAAGTATAAAATTTCTCAGAAGTCTG
1	DYWGMARTGGMRAKWTTTWDGGGRGKYRS	NC_012158.1_cp32_1	11146	11174	-	6.07831	8.57e-05	0.232	TTAGATATGGTAATATCAATATGAATTCC
1	DYWGMARTGGMRAKWTTTWDGGGRGKYRS	NC_012158.1_cp32_1	17840	17868	+	6.00602	8.83e-05	0.232	TTAATAGAGCAATATTTTAGAGGTGTCAC
1	DYWGMARTGGMRAKWTTTWDGGGRGKYRS	NC_012158.1_cp32_1	19401	19429	-	6	8.85e-05	0.232	GTAGCAAGTGGGATTTTTTGTGATATTTG
1	DYWGMARTGGMRAKWTTTWDGGGRGKYRS	NC_012158.1_cp32_1	13046	13074	+	5.83133	9.48e-05	0.232	ATTGAAGAAGAAATAATTGATGAGCTTAA
1	DYWGMARTGGMRAKWTTTWDGGGRGKYRS	NC_012158.1_cp32_1	2608	2636	+	5.74699	9.81e-05	0.232	AGAGCAAGGTAAAGATCTTGATGTTATTG
1	DYWGMARTGGMRAKWTTTWDGGGRGKYRS	NC_012158.1_cp32_1	16735	16763	+	5.72289	9.91e-05	0.232	ACTTACATATAGAGATTTAGAAAATTTAG
# FIMO (Find Individual Motif Occurrences): Version 5.5.5 compiled on Dec 6 2023 at 19:32:37
# The format of this file is described at https://meme-suite.org/meme/doc/fimo-output-format.html#tsv_results.
# fimo --oc . --verbosity 1 --bgfile --nrdb-- --thresh 1.0E-4 motifs.meme NC_012158.1_cp32_1.fa
