## Supplementary material for "Characterization and genomic analysis of the Lyme disease spirochete bacteriophage ϕBB-1": Supp data file 1: fimo_motif1_cp32-3.tsv

motif_id	motif_alt_id	sequence_name	start	stop	strand	score	p-value	q-value	matched_sequence
1	DYWGMARTGGMRAKWTTTWDGGGRGKYRS	NC_012154.1_cp32_3	26022	26050	+	37.3434	1.65e-15	8.42e-11	TTTGCAATGGAGAGATTTTGGGGAGTTGG
1	DYWGMARTGGMRAKWTTTWDGGGRGKYRS	NC_012154.1_cp32_3	25901	25929	+	22.6506	1.4e-08	0.000355	ACAGAAGTAGTGATTTTTGAGGGTGGTAC
1	DYWGMARTGGMRAKWTTTWDGGGRGKYRS	NC_012154.1_cp32_3	17067	17095	-	16.8795	4.83e-07	0.00819	TTTGAATTGATATGTTTTAAGTGAGGTAG
1	DYWGMARTGGMRAKWTTTWDGGGRGKYRS	NC_012154.1_cp32_3	23756	23784	+	12.759	4.23e-06	0.0528	ATAAAAATAGAAATTTTTTAAGTAGTAAA
1	DYWGMARTGGMRAKWTTTWDGGGRGKYRS	NC_012154.1_cp32_3	15336	15364	+	12.3434	5.19e-06	0.0528	TTGTAATAGGCAAGATTTTCAAGAATGGC
1	DYWGMARTGGMRAKWTTTWDGGGRGKYRS	NC_012154.1_cp32_3	28869	28897	+	10.6627	1.16e-05	0.0965	AGTGATTTTGAAAGATTTAGGGGAAGTAA
1	DYWGMARTGGMRAKWTTTWDGGGRGKYRS	NC_012154.1_cp32_3	21793	21821	-	10.3494	1.34e-05	0.0965	ATTGCATTGGCAATTTTTAAATAATTATA
1	DYWGMARTGGMRAKWTTTWDGGGRGKYRS	NC_012154.1_cp32_3	10912	10940	+	10.0783	1.52e-05	0.0965	TTTGCATTGGAAAAATATAAAGGATAAAA
1	DYWGMARTGGMRAKWTTTWDGGGRGKYRS	NC_012154.1_cp32_3	10237	10265	+	9.57831	1.9e-05	0.108	TTACAAAGGGCAATACTTATGAAAATTGA
1	DYWGMARTGGMRAKWTTTWDGGGRGKYRS	NC_012154.1_cp32_3	4125	4153	-	9.1988	2.26e-05	0.111	ACCTCATTGGCAATTGTTGTAGGATTGGC
1	DYWGMARTGGMRAKWTTTWDGGGRGKYRS	NC_012154.1_cp32_3	6268	6296	-	9.06627	2.4e-05	0.111	CTAGCAACTGTGATTTTTGAAAGGTACGG
1	DYWGMARTGGMRAKWTTTWDGGGRGKYRS	NC_012154.1_cp32_3	13379	13407	-	8.25904	3.42e-05	0.145	GTTTAAGTAGAGATAGTTTTTAAGGTCAA
1	DYWGMARTGGMRAKWTTTWDGGGRGKYRS	NC_012154.1_cp32_3	20565	20593	+	7.94578	3.92e-05	0.153	TTAGCAAGAGCATATTATATGGAATTTAG
1	DYWGMARTGGMRAKWTTTWDGGGRGKYRS	NC_012154.1_cp32_3	390	418	+	7.56627	4.61e-05	0.157	TATGAATATGTAAGAGATTTGGGAGTTGA
1	DYWGMARTGGMRAKWTTTWDGGGRGKYRS	NC_012154.1_cp32_3	19127	19155	-	7.48193	4.78e-05	0.157	TGGCAAGTGGAATTTTTTATAGCTTTTGA
1	DYWGMARTGGMRAKWTTTWDGGGRGKYRS	NC_012154.1_cp32_3	9979	10007	-	7.40361	4.94e-05	0.157	ACAGTAGTGGTTAAGTTTTGAAGAGTTTG
1	DYWGMARTGGMRAKWTTTWDGGGRGKYRS	NC_012154.1_cp32_3	12964	12992	+	7.1988	5.38e-05	0.161	ATTGAAGAAGAAATAATTAATGAGCTTAA
1	DYWGMARTGGMRAKWTTTWDGGGRGKYRS	NC_012154.1_cp32_3	9482	9510	-	6.57831	6.98e-05	0.188	ATTGAGAAGTTGTGTTCTTTTTGTTTTGG
1	DYWGMARTGGMRAKWTTTWDGGGRGKYRS	NC_012154.1_cp32_3	23499	23527	+	6.3494	7.67e-05	0.188	GCTCAAGGGCAAAGAATTAGAGAATTTAG
1	DYWGMARTGGMRAKWTTTWDGGGRGKYRS	NC_012154.1_cp32_3	26711	26739	+	6.25904	7.96e-05	0.188	TCTGCAATTGGAATAACTGATGGAGAAAG
1	DYWGMARTGGMRAKWTTTWDGGGRGKYRS	NC_012154.1_cp32_3	10888	10916	+	6.0241	8.77e-05	0.188	CTATCAATGGAAATAGTAAAAACATTTGC
1	DYWGMARTGGMRAKWTTTWDGGGRGKYRS	NC_012154.1_cp32_3	10044	10072	-	5.90361	9.21e-05	0.188	TTTGAAAAGTAAAGTCTTTAAAGTAATTA
1	DYWGMARTGGMRAKWTTTWDGGGRGKYRS	NC_012154.1_cp32_3	26110	26138	-	5.89759	9.23e-05	0.188	CCAATAATTGCAATTTTTCAAAGATTTAA
1	DYWGMARTGGMRAKWTTTWDGGGRGKYRS	NC_012154.1_cp32_3	17394	17422	+	5.87349	9.32e-05	0.188	GGAGAATTTGATAAATTTTTAGGATATGA
1	DYWGMARTGGMRAKWTTTWDGGGRGKYRS	NC_012154.1_cp32_3	6926	6954	-	5.83735	9.46e-05	0.188	TTTGACATTGCAGTTTTTAACAGTGTTTT
1	DYWGMARTGGMRAKWTTTWDGGGRGKYRS	NC_012154.1_cp32_3	29577	29605	-	5.8012	9.6e-05	0.188	TTTGTAATGTAAAGTTTCTTATAAGTAAA
# FIMO (Find Individual Motif Occurrences): Version 5.5.5 compiled on Dec 6 2023 at 19:32:37
# The format of this file is described at https://meme-suite.org/meme/doc/fimo-output-format.html#tsv_results.
# fimo --oc . --verbosity 1 --bgfile --nrdb-- --thresh 1.0E-4 motifs.meme NC_012154.1_cp32_3.fa
