## Supplementary material for "Characterization and genomic analysis of the Lyme disease spirochete bacteriophage ϕBB-1": Supp data file 1: fimo_motif1_cp32-5.tsv

motif_id	motif_alt_id	sequence_name	start	stop	strand	score	p-value	q-value	matched_sequence
1	DYWGMARTGGMRAKWTTTWDGGGRGKYRS	NC_012149.1_cp32_5	26244	26272	+	33.8253	8.07e-13	4.08e-08	TTTGCAATGGAGAGATTTTGGCGAGTTGG
1	DYWGMARTGGMRAKWTTTWDGGGRGKYRS	NC_012149.1_cp32_5	26123	26151	+	22.6506	1.4e-08	0.000353	ACAGAAGTAGTGATTTTTGAGGGTGGTAC
1	DYWGMARTGGMRAKWTTTWDGGGRGKYRS	NC_012149.1_cp32_5	23996	24024	+	16.6687	5.43e-07	0.00916	ATAAAAATGGCAATTTTTTAAGCAGTAAA
1	DYWGMARTGGMRAKWTTTWDGGGRGKYRS	NC_012149.1_cp32_5	15391	15419	+	13.1386	3.5e-06	0.0376	TTGTAATAGGCAAGATTTTTAAGAATGGC
1	DYWGMARTGGMRAKWTTTWDGGGRGKYRS	NC_012149.1_cp32_5	20787	20815	+	12.6566	4.45e-06	0.0376	TTAGCAAGGGCATATTATATGGAATTTAG
1	DYWGMARTGGMRAKWTTTWDGGGRGKYRS	NC_012149.1_cp32_5	17197	17225	-	12.6506	4.46e-06	0.0376	TTTGAATTGATATATTTTAAGTGAGGTAG
1	DYWGMARTGGMRAKWTTTWDGGGRGKYRS	NC_012149.1_cp32_5	29019	29047	+	10.6627	1.16e-05	0.0836	AGTGATTTTGAAAGATTTAGGGGAAGTAA
1	DYWGMARTGGMRAKWTTTWDGGGRGKYRS	NC_012149.1_cp32_5	6271	6299	-	9.49398	1.98e-05	0.125	CTAGCAGCTGTGATTTTTGAAAGATATGG
1	DYWGMARTGGMRAKWTTTWDGGGRGKYRS	NC_012149.1_cp32_5	13434	13462	-	8.25904	3.42e-05	0.165	GTTTAAGTAGAGATAGTTTTTAAGGTCAA
1	DYWGMARTGGMRAKWTTTWDGGGRGKYRS	NC_012149.1_cp32_5	4128	4156	-	7.61446	4.51e-05	0.165	ACCTCATTGGCAATTGTTGTAGGATTAGC
1	DYWGMARTGGMRAKWTTTWDGGGRGKYRS	NC_012149.1_cp32_5	390	418	+	7.56627	4.61e-05	0.165	TATGAATATGTAAGAGATTTGGGAGTTGA
1	DYWGMARTGGMRAKWTTTWDGGGRGKYRS	NC_012149.1_cp32_5	23739	23767	+	7.53012	4.68e-05	0.165	GCTCAAGGGTAAAGAGTTAGAGAATTTAG
1	DYWGMARTGGMRAKWTTTWDGGGRGKYRS	NC_012149.1_cp32_5	4185	4213	+	7.48193	4.78e-05	0.165	TCTGAAGTGGTAAGACTTAATTATTTGAA
1	DYWGMARTGGMRAKWTTTWDGGGRGKYRS	NC_012149.1_cp32_5	13019	13047	+	7.1988	5.38e-05	0.165	ATTGAAGAAGAAATAATTAATGAGCTTAA
1	DYWGMARTGGMRAKWTTTWDGGGRGKYRS	NC_012149.1_cp32_5	20125	20153	-	7.12651	5.55e-05	0.165	GTTTAAATCGCTATATTTATGATTTTCAA
1	DYWGMARTGGMRAKWTTTWDGGGRGKYRS	NC_012149.1_cp32_5	19716	19744	+	7.03012	5.78e-05	0.165	TTTAAAGACGATATTTCTAAAAATGGTAG
1	DYWGMARTGGMRAKWTTTWDGGGRGKYRS	NC_012149.1_cp32_5	4242	4270	-	7.00602	5.84e-05	0.165	TTTGAAGTATAAAATTTCTCAGAAGTCTG
1	DYWGMARTGGMRAKWTTTWDGGGRGKYRS	NC_012149.1_cp32_5	21011	21039	+	6.99398	5.87e-05	0.165	ATAACAATTGCCAGCCTTAAGGGTGGTGT
1	DYWGMARTGGMRAKWTTTWDGGGRGKYRS	NC_012149.1_cp32_5	11119	11147	-	6.07831	8.57e-05	0.228	TTAGATATGGTAATATCAATATGAATTCC
1	DYWGMARTGGMRAKWTTTWDGGGRGKYRS	NC_012149.1_cp32_5	29727	29755	-	5.8012	9.6e-05	0.243	TTTGTAATGTAAAGTTTCTTATAAGTAAA
# FIMO (Find Individual Motif Occurrences): Version 5.5.5 compiled on Dec 6 2023 at 19:32:37
# The format of this file is described at https://meme-suite.org/meme/doc/fimo-output-format.html#tsv_results.
# fimo --oc . --verbosity 1 --bgfile --nrdb-- --thresh 1.0E-4 motifs.meme NC_012149.1_cp32_5.fa
