## Supplementary material for "Characterization and genomic analysis of the Lyme disease spirochete bacteriophage ϕBB-1": Supp data file 1: fimo_motif1_cp32-10.tsv

motif_id	motif_alt_id	sequence_name	start	stop	strand	score	p-value	q-value	matched_sequence
1	DYWGMARTGGMRAKWTTTWDGGGRGKYRS	NC_012152.1_cp32_10	26021	26049	+	33.8855	7.5e-13	3.75e-08	TTTGCAATGGAGAGATTTTTGCGAGTTGG
1	DYWGMARTGGMRAKWTTTWDGGGRGKYRS	NC_012152.1_cp32_10	25900	25928	+	23.0241	1.08e-08	0.00027	ACAGAATGGGCAGTTTTTGAGGGTGTCGG
1	DYWGMARTGGMRAKWTTTWDGGGRGKYRS	NC_012152.1_cp32_10	17008	17036	-	16.8795	4.83e-07	0.00678	TTTGAATTGATATGTTTTAAGTGAGGTAG
1	DYWGMARTGGMRAKWTTTWDGGGRGKYRS	NC_012152.1_cp32_10	23773	23801	+	16.6687	5.43e-07	0.00678	ATAAAAATGGCAATTTTTTAAGCAGTAAA
1	DYWGMARTGGMRAKWTTTWDGGGRGKYRS	NC_012152.1_cp32_10	20622	20650	+	12.6566	4.45e-06	0.0444	TTAGCAAGGGCATATTATATGGAATTTAG
1	DYWGMARTGGMRAKWTTTWDGGGRGKYRS	NC_012152.1_cp32_10	21747	21775	+	11.8614	6.56e-06	0.0546	ATAAAAAAGAAAATTTTTTATAAGGTCGA
1	DYWGMARTGGMRAKWTTTWDGGGRGKYRS	NC_012152.1_cp32_10	15343	15371	+	11.259	8.75e-06	0.0624	TTGTAATAGGTAAGATTTTTAAGAATGGC
1	DYWGMARTGGMRAKWTTTWDGGGRGKYRS	NC_012152.1_cp32_10	29397	29425	+	10.6627	1.16e-05	0.0723	AGTGATTTTGAAAGATTTAGGGGAAGTAA
1	DYWGMARTGGMRAKWTTTWDGGGRGKYRS	NC_012152.1_cp32_10	14476	14504	+	10.3012	1.37e-05	0.076	TCTAAAGACAAAATATTTAAAGGAGAGGG
1	DYWGMARTGGMRAKWTTTWDGGGRGKYRS	NC_012152.1_cp32_10	10916	10944	+	9.77711	1.74e-05	0.0869	TTTGAATTGGAAAAATATAAAGGATAAAA
1	DYWGMARTGGMRAKWTTTWDGGGRGKYRS	NC_012152.1_cp32_10	6278	6306	-	9.49398	1.98e-05	0.0898	CTAGCAGCTGTGATTTTTGAAAGATATGG
1	DYWGMARTGGMRAKWTTTWDGGGRGKYRS	NC_012152.1_cp32_10	13388	13416	-	8.25904	3.42e-05	0.142	GTTTAAGTAGAGATAGTTTTTAAGGTCAA
1	DYWGMARTGGMRAKWTTTWDGGGRGKYRS	NC_012152.1_cp32_10	390	418	+	7.56627	4.61e-05	0.177	TATGAATATGTAAGAGATTTGGGAGTTGA
1	DYWGMARTGGMRAKWTTTWDGGGRGKYRS	NC_012152.1_cp32_10	4249	4277	-	7.28313	5.2e-05	0.185	TCTGAAGTGTAAAATTTTTCAGACGCCTG
1	DYWGMARTGGMRAKWTTTWDGGGRGKYRS	NC_012152.1_cp32_10	19960	19988	-	7.12651	5.55e-05	0.185	GTTTAAATCGCTATATTTATGATTTTCAA
1	DYWGMARTGGMRAKWTTTWDGGGRGKYRS	NC_012152.1_cp32_10	17607	17635	+	6.49398	7.23e-05	0.213	CTTAATAGAGCAATATTTCAGAGGTGTAG
1	DYWGMARTGGMRAKWTTTWDGGGRGKYRS	NC_012152.1_cp32_10	26118	26146	+	6.44578	7.37e-05	0.213	TGAAAAATTGTAATTATTTGGTGTTGCGG
1	DYWGMARTGGMRAKWTTTWDGGGRGKYRS	NC_012152.1_cp32_10	23516	23544	+	6.3494	7.67e-05	0.213	GCTCAAGGGCAAAGAATTAGAGAATTTAG
1	DYWGMARTGGMRAKWTTTWDGGGRGKYRS	NC_012152.1_cp32_10	14536	14564	-	6.16265	8.28e-05	0.214	TTATCAGCTGCAAGTTCTTCGGCAATTGT
1	DYWGMARTGGMRAKWTTTWDGGGRGKYRS	NC_012152.1_cp32_10	11072	11100	-	6.07831	8.57e-05	0.214	TTAGATATGGTAATATCAATATGAATTCC
1	DYWGMARTGGMRAKWTTTWDGGGRGKYRS	NC_012152.1_cp32_10	14701	14729	-	5.92169	9.14e-05	0.215	TCTGAAGAGGGCATTATTAAAAGATTATC
1	DYWGMARTGGMRAKWTTTWDGGGRGKYRS	NC_012152.1_cp32_10	12973	13001	+	5.83133	9.48e-05	0.215	ATTGAAGAAGAAATAATTGATGAGCTTAA
1	DYWGMARTGGMRAKWTTTWDGGGRGKYRS	NC_012152.1_cp32_10	16659	16687	+	5.72289	9.91e-05	0.215	ACTTACATATAGAGATTTAGAAAATTTAG
# FIMO (Find Individual Motif Occurrences): Version 5.5.5 compiled on Dec 6 2023 at 19:32:37
# The format of this file is described at https://meme-suite.org/meme/doc/fimo-output-format.html#tsv_results.
# fimo --oc . --verbosity 1 --bgfile --nrdb-- --thresh 1.0E-4 motifs.meme NC_012152.1_cp32_10.fa
