## Supplementary material for "Characterization and genomic analysis of the Lyme disease spirochete bacteriophage ϕBB-1": Supp data file 1: fimo_motif1_cp32-13.tsv

motif_id	motif_alt_id	sequence_name	start	stop	strand	score	p-value	q-value	matched_sequence
1	DYWGMARTGGMRAKWTTTWDGGGRGKYRS	NC_012156.1_cp32_13	26348	26376	+	37.3434	1.65e-15	8.3e-11	TTTGCAATGGAGAGATTTTGGGGAGTTGG
1	DYWGMARTGGMRAKWTTTWDGGGRGKYRS	NC_012156.1_cp32_13	26227	26255	+	27.6807	3.32e-10	8.32e-06	ACAGAAGAGGCAATTTTTAAGGGTGGTAC
1	DYWGMARTGGMRAKWTTTWDGGGRGKYRS	NC_012156.1_cp32_13	24082	24110	+	16.6687	5.43e-07	0.00908	ATAAAAATGGCAATTTTTTAAGCAGTAAA
1	DYWGMARTGGMRAKWTTTWDGGGRGKYRS	NC_012156.1_cp32_13	20909	20937	+	12.6566	4.45e-06	0.0558	TTAGCAAGGGCATATTATATGGAATTTAG
1	DYWGMARTGGMRAKWTTTWDGGGRGKYRS	NC_012156.1_cp32_13	4125	4153	-	11.9277	6.35e-06	0.0637	ACTTCATTGGCAATTGTTGTAGGATTAGC
1	DYWGMARTGGMRAKWTTTWDGGGRGKYRS	NC_012156.1_cp32_13	15350	15378	+	11.259	8.75e-06	0.0731	TTGTAATAGGTAAGATTTTTAAGAATGGC
1	DYWGMARTGGMRAKWTTTWDGGGRGKYRS	NC_012156.1_cp32_13	29195	29223	+	10.6627	1.16e-05	0.083	AGTGATTTTGAAAGATTTAGGGGAAGTAA
1	DYWGMARTGGMRAKWTTTWDGGGRGKYRS	NC_012156.1_cp32_13	17102	17130	-	10.3675	1.33e-05	0.0833	TTTGAATTGATATTCTTTAGATGAGGTGG
1	DYWGMARTGGMRAKWTTTWDGGGRGKYRS	NC_012156.1_cp32_13	10925	10953	+	10.0783	1.52e-05	0.0845	TTTGCATTGGAAAAATATAAAGGATAAAA
1	DYWGMARTGGMRAKWTTTWDGGGRGKYRS	NC_012156.1_cp32_13	6268	6296	-	9.06627	2.4e-05	0.12	CTAGCAACTGTGATTTTTGAAAGGTACGG
1	DYWGMARTGGMRAKWTTTWDGGGRGKYRS	NC_012156.1_cp32_13	13392	13420	-	8.25904	3.42e-05	0.156	GTTTAAGTAGAGATAGTTTTTAAGGTCAA
1	DYWGMARTGGMRAKWTTTWDGGGRGKYRS	NC_012156.1_cp32_13	14539	14567	-	8.01205	3.8e-05	0.159	GTATCAGTCGCAAGTTCTTCAGCAATTGT
1	DYWGMARTGGMRAKWTTTWDGGGRGKYRS	NC_012156.1_cp32_13	390	418	+	7.56627	4.61e-05	0.169	TATGAATATGTAAGAGATTTGGGAGTTGA
1	DYWGMARTGGMRAKWTTTWDGGGRGKYRS	NC_012156.1_cp32_13	9979	10007	-	7.40361	4.94e-05	0.169	ACAGTAGTGGTTAAGTTTTGAAGAGTTTG
1	DYWGMARTGGMRAKWTTTWDGGGRGKYRS	NC_012156.1_cp32_13	4239	4267	-	7.28313	5.2e-05	0.169	TCTGAAGTGTAAAATTTTTCAGACGCCTG
1	DYWGMARTGGMRAKWTTTWDGGGRGKYRS	NC_012156.1_cp32_13	12977	13005	+	7.1988	5.38e-05	0.169	ATTGAAGAAGAAATAATTAATGAGCTTAA
1	DYWGMARTGGMRAKWTTTWDGGGRGKYRS	NC_012156.1_cp32_13	9482	9510	-	6.57831	6.98e-05	0.206	ATTGAGAAGTTGTGTTCTTTTTGTTTTGG
1	DYWGMARTGGMRAKWTTTWDGGGRGKYRS	NC_012156.1_cp32_13	23825	23853	+	6.3494	7.67e-05	0.209	GCTCAAGGGCAAAGAGTTAGAGAATTTAG
1	DYWGMARTGGMRAKWTTTWDGGGRGKYRS	NC_012156.1_cp32_13	27037	27065	+	6.25904	7.96e-05	0.209	TCTGCAATTGGAATAACTGATGGAGAAAG
1	DYWGMARTGGMRAKWTTTWDGGGRGKYRS	NC_012156.1_cp32_13	10901	10929	+	6.0241	8.77e-05	0.209	CTATCAATGGAAATAGTAAAAACATTTGC
1	DYWGMARTGGMRAKWTTTWDGGGRGKYRS	NC_012156.1_cp32_13	26436	26464	-	5.89759	9.23e-05	0.209	CCAATAATTGCAATTTTTCAAAGATTTAA
1	DYWGMARTGGMRAKWTTTWDGGGRGKYRS	NC_012156.1_cp32_13	6926	6954	-	5.83735	9.46e-05	0.209	TTTGACATTGCAGTTTTTAACAGTGTTTT
1	DYWGMARTGGMRAKWTTTWDGGGRGKYRS	NC_012156.1_cp32_13	29903	29931	-	5.8012	9.6e-05	0.209	TTTGTAATGTAAAGTTTCTTATAAGTAAA
# FIMO (Find Individual Motif Occurrences): Version 5.5.5 compiled on Dec 6 2023 at 19:32:37
# The format of this file is described at https://meme-suite.org/meme/doc/fimo-output-format.html#tsv_results.
# fimo --oc . --verbosity 1 --bgfile --nrdb-- --thresh 1.0E-4 motifs.meme NC_012156.1_cp32_13.fa
