## Supplementary material for "Characterization and genomic analysis of the Lyme disease spirochete bacteriophage ϕBB-1": Supp data file 1: fimo_motif1_lp17.tsv

motif_id	motif_alt_id	sequence_name	start	stop	strand	score	p-value	q-value	matched_sequence
1	DYWGMARTGGMRAKWTTTWDGGGRGKYRS	lp17_DRF_h_h	2449	2477	-	13.2651	3.29e-06	0.0924	TTAACATTGGCTATTTCATGAGGATTCGC
1	DYWGMARTGGMRAKWTTTWDGGGRGKYRS	lp17_DRF_h_h	6510	6538	-	9.40361	2.06e-05	0.197	ATAGAAGTTGCAATTTTTTTGTCAATAAC
1	DYWGMARTGGMRAKWTTTWDGGGRGKYRS	lp17_DRF_h_h	12844	12872	-	9.36145	2.1e-05	0.197	GCATAAAAGGAACTTTCTTTGGAAATTCC
1	DYWGMARTGGMRAKWTTTWDGGGRGKYRS	lp17_DRF_h_h	17503	17531	-	7.86145	4.06e-05	0.203	ACAAAAATGGAATTTTTTAAAAATTGAGA
1	DYWGMARTGGMRAKWTTTWDGGGRGKYRS	lp17_DRF_h_h	17567	17595	+	7.57229	4.6e-05	0.203	GTTGTAATTTTAATATTTGAGAGTGTTTT
1	DYWGMARTGGMRAKWTTTWDGGGRGKYRS	lp17_DRF_h_h	4727	4755	-	7.20482	5.37e-05	0.203	GTAGAGTTGAAAGTTATTTGAAGAGTTAA
1	DYWGMARTGGMRAKWTTTWDGGGRGKYRS	lp17_DRF_h_h	5136	5164	-	7.14458	5.51e-05	0.203	ATAGCAAAGAAGAAATTTTAGAAATTATA
1	DYWGMARTGGMRAKWTTTWDGGGRGKYRS	lp17_DRF_h_h	6191	6219	-	6.78916	6.39e-05	0.203	TTATAAAAGTAGTTTTTGTTGATTTTTAG
1	DYWGMARTGGMRAKWTTTWDGGGRGKYRS	lp17_DRF_h_h	13153	13181	+	6.75301	6.49e-05	0.203	ATTTCAAAATAAATTTGGGCGGGGGGTAG
1	DYWGMARTGGMRAKWTTTWDGGGRGKYRS	lp17_DRF_h_h	2146	2174	+	6.46988	7.3e-05	0.205	ATTTAAGTTTAAAGATTTTAAGGTAGAGT
# FIMO (Find Individual Motif Occurrences): Version 5.5.5 compiled on Dec 6 2023 at 19:32:37
# The format of this file is described at https://meme-suite.org/meme/doc/fimo-output-format.html#tsv_results.
# fimo --oc . --verbosity 1 --bgfile --nrdb-- --thresh 1.0E-4 motifs.meme lp17_DRF_h_h.fa
