## Supplementary material for "Characterization and genomic analysis of the Lyme disease spirochete bacteriophage ϕBB-1": Supp data file 1: fimo_motif1_lp54.tsv

motif_id	motif_alt_id	sequence_name	start	stop	strand	score	p-value	q-value	matched_sequence
1	DYWGMARTGGMRAKWTTTWDGGGRGKYRS	lp54_DRF_h_h	8540	8568	+	15.8855	8.35e-07	0.0612	GTAGAAAAGGGAATATATTTGGGGCTTAA
1	DYWGMARTGGMRAKWTTTWDGGGRGKYRS	lp54_DRF_h_h	52759	52787	+	14.9518	1.38e-06	0.0612	GTTGCAAAGGCTATTTCTAATGTTGTTAA
1	DYWGMARTGGMRAKWTTTWDGGGRGKYRS	lp54_DRF_h_h	4796	4824	+	12.9096	3.92e-06	0.116	TTAGCATTGGCAACATTTGCAACATTTGA
1	DYWGMARTGGMRAKWTTTWDGGGRGKYRS	lp54_DRF_h_h	22966	22994	-	11.247	8.8e-06	0.196	ATTTAAGAGACGACATTTATTGGAGTGAC
1	DYWGMARTGGMRAKWTTTWDGGGRGKYRS	lp54_DRF_h_h	31077	31105	+	9.69277	1.81e-05	0.312	TTATTAGTAGCGATTTTGAAGAGATTAGA
1	DYWGMARTGGMRAKWTTTWDGGGRGKYRS	lp54_DRF_h_h	38933	38961	+	9.35542	2.11e-05	0.312	GTTGAAATTTTAAATTCTACTGTAGTTGG
1	DYWGMARTGGMRAKWTTTWDGGGRGKYRS	lp54_DRF_h_h	3125	3153	-	8.95783	2.51e-05	0.319	GCAAAAGAGTAGTGATTTTTAAGGTTAGA
1	DYWGMARTGGMRAKWTTTWDGGGRGKYRS	lp54_DRF_h_h	30789	30817	+	8.54217	3.02e-05	0.336	TCTACAAAAGCAATGTTTTAGCAAGTAAG
1	DYWGMARTGGMRAKWTTTWDGGGRGKYRS	lp54_DRF_h_h	7586	7614	-	7.72892	4.3e-05	0.38	TTGTAAATTGAAATTTTGTTTGAAGATGG
1	DYWGMARTGGMRAKWTTTWDGGGRGKYRS	lp54_DRF_h_h	43286	43314	+	7.71687	4.32e-05	0.38	TTAGCGTTGGGATTATTTTTTTGTTTTGA
1	DYWGMARTGGMRAKWTTTWDGGGRGKYRS	lp54_DRF_h_h	35251	35279	+	7.25301	5.26e-05	0.38	TGTTAGGGGTAGATTTCAAAAAGAGGTGG
1	DYWGMARTGGMRAKWTTTWDGGGRGKYRS	lp54_DRF_h_h	22987	23015	+	7.16867	5.45e-05	0.38	TCTTAAATGGAATGTATAGCAGGTGTTGT
1	DYWGMARTGGMRAKWTTTWDGGGRGKYRS	lp54_DRF_h_h	2903	2931	-	6.8253	6.3e-05	0.38	ATAGAATTTTAAAAGTTTAAAAGGGGGAG
1	DYWGMARTGGMRAKWTTTWDGGGRGKYRS	lp54_DRF_h_h	27982	28010	+	6.68675	6.67e-05	0.38	TTAAAATAGGAGAATTTGAATGGATGAGA
1	DYWGMARTGGMRAKWTTTWDGGGRGKYRS	lp54_DRF_h_h	52117	52145	+	6.63855	6.81e-05	0.38	TTTGGATTTGTAAGTTTAAATGTGTTTGC
1	DYWGMARTGGMRAKWTTTWDGGGRGKYRS	lp54_DRF_h_h	34211	34239	-	6.60241	6.91e-05	0.38	TTTGAAAAAGTATTTCTTAATGGGTCTAG
1	DYWGMARTGGMRAKWTTTWDGGGRGKYRS	lp54_DRF_h_h	27693	27721	+	6.43976	7.39e-05	0.38	GCGGTGGTAGTGATCTTTATGGGGTTTGT
1	DYWGMARTGGMRAKWTTTWDGGGRGKYRS	lp54_DRF_h_h	20612	20640	+	6.34337	7.69e-05	0.38	TTAGCATTAGAAAAATTTGCTAAGTTTGT
1	DYWGMARTGGMRAKWTTTWDGGGRGKYRS	lp54_DRF_h_h	37632	37660	+	5.8494	9.41e-05	0.396	GTAGAATAGGTGTTATTAAAAGTTTTGAC
1	DYWGMARTGGMRAKWTTTWDGGGRGKYRS	lp54_DRF_h_h	43834	43862	+	5.81928	9.53e-05	0.396	GTAGCATTTGAGCTTTTAATTAGTGTTTC
1	DYWGMARTGGMRAKWTTTWDGGGRGKYRS	lp54_DRF_h_h	25214	25242	+	5.75301	9.79e-05	0.396	TTTACAATGTCTATTTTTTAACAATGCTA
1	DYWGMARTGGMRAKWTTTWDGGGRGKYRS	lp54_DRF_h_h	6666	6694	-	5.74699	9.81e-05	0.396	TTAGCAATGCAATGTATTTAGAGTTAATG
# FIMO (Find Individual Motif Occurrences): Version 5.5.5 compiled on Dec 6 2023 at 19:32:37
# The format of this file is described at https://meme-suite.org/meme/doc/fimo-output-format.html#tsv_results.
# fimo --oc . --verbosity 1 --bgfile --nrdb-- --thresh 1.0E-4 motifs.meme lp54_DRF_h_h.fa
