## Supplementary material for "Characterization and genomic analysis of the Lyme disease spirochete bacteriophage ϕBB-1": Supp data file 1: fimo_motif2_cp26.tsv

motif_id	motif_alt_id	sequence_name	start	stop	strand	score	p-value	q-value	matched_sequence
1	WWWASHAAANRYWWHAAAAWT	NC_012157.1_cp26	474	494	+	20.1445	6.32e-08	0.000975	TCTACAAAAAATATTCAAATT
1	WWWASHAAANRYWWHAAAAWT	NC_012157.1_cp26	3521	3541	+	19.7572	8.98e-08	0.000975	AATACCAAAAACAACAAATAT
1	WWWASHAAANRYWWHAAAAWT	NC_012157.1_cp26	14840	14860	-	18.289	3.13e-07	0.00226	AAAAGTAAAAACATATAAATT
1	WWWASHAAANRYWWHAAAAWT	NC_012157.1_cp26	17741	17761	+	16.9538	8.75e-07	0.00227	TATTCTAAATATAAACAAAAT
1	WWWASHAAANRYWWHAAAAWT	NC_012157.1_cp26	23177	23197	-	16.7861	9.9e-07	0.00227	TTTACTAAAAGCATACAATTA
1	WWWASHAAANRYWWHAAAAWT	NC_012157.1_cp26	4193	4213	+	16.7572	1.01e-06	0.00227	TATGCCAAAAACAAAGAATAT
1	WWWASHAAANRYWWHAAAAWT	NC_012157.1_cp26	17946	17966	-	16.7168	1.04e-06	0.00227	TATAAAAAAAATTTAAAATTT
1	WWWASHAAANRYWWHAAAAWT	NC_012157.1_cp26	2131	2151	-	16.6763	1.07e-06	0.00227	TTTAGAAAAGAATTAGAAATT
1	WWWASHAAANRYWWHAAAAWT	NC_012157.1_cp26	18143	18163	+	16.6185	1.12e-06	0.00227	ATTAGAAAAAGTATTAAAAAA
1	WWWASHAAANRYWWHAAAAWT	NC_012157.1_cp26	24668	24688	-	16.5896	1.14e-06	0.00227	TTTATAAAAAACATTAAAGAT
1	WWWASHAAANRYWWHAAAAWT	NC_012157.1_cp26	24634	24654	+	16.5838	1.15e-06	0.00227	TATAACAAATGCCATGAAATT
1	WWWASHAAANRYWWHAAAAWT	NC_012157.1_cp26	22741	22761	-	16.3237	1.38e-06	0.0025	TTTTCCAACTGCTAAAAAATT
1	WWWASHAAANRYWWHAAAAWT	NC_012157.1_cp26	2143	2163	+	16.0694	1.66e-06	0.00277	TTTTCTAAATATTTCAAAATC
1	WWWASHAAANRYWWHAAAAWT	NC_012157.1_cp26	11378	11398	+	15.948	1.8e-06	0.0028	AATACCAACAATTTTAAAAAT
1	WWWASHAAANRYWWHAAAAWT	NC_012157.1_cp26	23479	23499	-	15.7572	2.06e-06	0.00296	TTTTTCAAAAATATTAAAATC
1	WWWASHAAANRYWWHAAAAWT	NC_012157.1_cp26	16729	16749	-	15.6127	2.27e-06	0.00296	AAAGCCAAATATGTTAAAATT
1	WWWASHAAANRYWWHAAAAWT	NC_012157.1_cp26	2208	2228	-	15.5491	2.38e-06	0.00296	TTAGCTAAAGATTTTAAACTT
1	WWWASHAAANRYWWHAAAAWT	NC_012157.1_cp26	26460	26480	+	15.5029	2.45e-06	0.00296	TTATGTAAAAATTTTAAAATA
1	WWWASHAAANRYWWHAAAAWT	NC_012157.1_cp26	8418	8438	+	15.1908	3.03e-06	0.00335	TCTAGAAGAAATAAAAAAAAT
1	WWWASHAAANRYWWHAAAAWT	NC_012157.1_cp26	17636	17656	-	15.1503	3.11e-06	0.00335	TTTTTGAAAAATAAAAAAAAT
1	WWWASHAAANRYWWHAAAAWT	NC_012157.1_cp26	24090	24110	+	15.0925	3.24e-06	0.00335	TTTTCTTAAGGCAATAAAAAT
1	WWWASHAAANRYWWHAAAAWT	NC_012157.1_cp26	10114	10134	+	14.7283	4.12e-06	0.00407	TTAAATAAAAAAATAGAAATT
1	WWWASHAAANRYWWHAAAAWT	NC_012157.1_cp26	11387	11407	-	14.422	5.03e-06	0.00475	TCAATTAAAATTTTTAAAATT
1	WWWASHAAANRYWWHAAAAWT	NC_012157.1_cp26	22436	22456	+	14.3584	5.24e-06	0.00475	AATAAAAAAGAGTAAAAAATT
1	WWWASHAAANRYWWHAAAAWT	NC_012157.1_cp26	797	817	+	14.2254	5.71e-06	0.00496	TTTCCCAAATGTATTGATAAT
1	WWWASHAAANRYWWHAAAAWT	NC_012157.1_cp26	16122	16142	-	14.1445	6.01e-06	0.00498	GTGATCAAATACTTAAAAATT
1	WWWASHAAANRYWWHAAAAWT	NC_012157.1_cp26	9372	9392	+	14.0983	6.19e-06	0.00498	TCAAAAAAAAATAATAAAATA
1	WWWASHAAANRYWWHAAAAWT	NC_012157.1_cp26	24199	24219	+	14.0347	6.45e-06	0.005	TTATTAAAAAATAATAATATT
1	WWWASHAAANRYWWHAAAAWT	NC_012157.1_cp26	6294	6314	+	13.7919	7.52e-06	0.00555	TTTATCTAAAATAAAAAAATA
1	WWWASHAAANRYWWHAAAAWT	NC_012157.1_cp26	10685	10705	+	13.6474	8.23e-06	0.00555	TTTAAAAAATGTTTCAAAAAC
1	WWWASHAAANRYWWHAAAAWT	NC_012157.1_cp26	5264	5284	+	13.578	8.59e-06	0.00555	TAAAGAAACAACAAAAATATT
1	WWWASHAAANRYWWHAAAAWT	NC_012157.1_cp26	17979	17999	+	13.5434	8.78e-06	0.00555	GTTAATAAATATAAATAAATT
1	WWWASHAAANRYWWHAAAAWT	NC_012157.1_cp26	21608	21628	-	13.5434	8.78e-06	0.00555	TTAATTCAAGACAATAAATAT
1	WWWASHAAANRYWWHAAAAWT	NC_012157.1_cp26	24307	24327	+	13.5145	8.93e-06	0.00555	ATAACAAAAGAATTTAATATT
1	WWWASHAAANRYWWHAAAAWT	NC_012157.1_cp26	22780	22800	-	13.4855	9.1e-06	0.00555	AAAACAAAAAATTATGAAAAA
1	WWWASHAAANRYWWHAAAAWT	NC_012157.1_cp26	19908	19928	-	13.4451	9.33e-06	0.00555	AATTCCTAATGCAAAAAAAAT
1	WWWASHAAANRYWWHAAAAWT	NC_012157.1_cp26	9198	9218	+	13.422	9.46e-06	0.00555	TTTAGAAAGAACCCTAAAAAT
1	WWWASHAAANRYWWHAAAAWT	NC_012157.1_cp26	11397	11417	-	13.2948	1.02e-05	0.00555	TATATCAAAATCAATTAAAAT
1	WWWASHAAANRYWWHAAAAWT	NC_012157.1_cp26	10930	10950	-	13.2717	1.04e-05	0.00555	GAAAATAAAGATTATAAAAAT
1	WWWASHAAANRYWWHAAAAWT	NC_012157.1_cp26	8358	8378	+	13.2139	1.07e-05	0.00555	CATAAAAAAAACTATAAATTT
1	WWWASHAAANRYWWHAAAAWT	NC_012157.1_cp26	24160	24180	+	13.1908	1.09e-05	0.00555	TTAACTGAAAATGATAAACTT
1	WWWASHAAANRYWWHAAAAWT	NC_012157.1_cp26	3946	3966	+	13.1792	1.1e-05	0.00555	AATAGCAATGATAATAAAATC
1	WWWASHAAANRYWWHAAAAWT	NC_012157.1_cp26	712	732	-	13.1503	1.12e-05	0.00555	TTTTAAAAAAATTTTAAAATC
1	WWWASHAAANRYWWHAAAAWT	NC_012157.1_cp26	196	216	+	13.0751	1.17e-05	0.00555	TAAAGAACAAATGAAAAAATT
1	WWWASHAAANRYWWHAAAAWT	NC_012157.1_cp26	3657	3677	+	12.9364	1.27e-05	0.00555	TTAACTAAAAGTAAAATAAAA
1	WWWASHAAANRYWWHAAAAWT	NC_012157.1_cp26	10907	10927	+	12.9364	1.27e-05	0.00555	ACCAATAAAGATTATAAAAAT
1	WWWASHAAANRYWWHAAAAWT	NC_012157.1_cp26	21674	21694	+	12.9306	1.28e-05	0.00555	ATTTAAAAAAACACTAAATTT
1	WWWASHAAANRYWWHAAAAWT	NC_012157.1_cp26	17948	17968	-	12.9133	1.29e-05	0.00555	TTTATAAAAAAAATTTAAAAT
1	WWWASHAAANRYWWHAAAAWT	NC_012157.1_cp26	9290	9310	+	12.9017	1.3e-05	0.00555	AAACCCAAAAATAATAACAAT
1	WWWASHAAANRYWWHAAAAWT	NC_012157.1_cp26	11922	11942	-	12.8728	1.32e-05	0.00555	GTTATTAAAAGCACTTAAATT
1	WWWASHAAANRYWWHAAAAWT	NC_012157.1_cp26	23384	23404	-	12.8497	1.34e-05	0.00555	AATATAAAAAGTATAAATTTT
1	WWWASHAAANRYWWHAAAAWT	NC_012157.1_cp26	11807	11827	-	12.8439	1.34e-05	0.00555	AATATTATACATATAAAAAAT
1	WWWASHAAANRYWWHAAAAWT	NC_012157.1_cp26	8249	8269	+	12.8324	1.35e-05	0.00555	AATCTCAAAAATACAAAATTT
1	WWWASHAAANRYWWHAAAAWT	NC_012157.1_cp26	11371	11391	+	12.7861	1.39e-05	0.0056	TAAAAAAAATACCAACAATTT
1	WWWASHAAANRYWWHAAAAWT	NC_012157.1_cp26	5186	5206	+	12.7399	1.43e-05	0.00565	TAAGCCTAATATAAAAAATTT
1	WWWASHAAANRYWWHAAAAWT	NC_012157.1_cp26	2457	2477	+	12.6994	1.46e-05	0.00568	AATAGCAATTCTAAAAAAATT
1	WWWASHAAANRYWWHAAAAWT	NC_012157.1_cp26	10199	10219	+	12.6647	1.5e-05	0.0057	TGAAAGAAAAACTAAAAATTT
1	WWWASHAAANRYWWHAAAAWT	NC_012157.1_cp26	21217	21237	-	12.6069	1.55e-05	0.0058	TTAAAAAAAGATTCCAAATAT
1	WWWASHAAANRYWWHAAAAWT	NC_012157.1_cp26	8767	8787	+	12.5145	1.63e-05	0.00593	TAAAGCAAAAATAATATAATG
1	WWWASHAAANRYWWHAAAAWT	NC_012157.1_cp26	5975	5995	+	12.5029	1.65e-05	0.00593	TATCAAAAAAATATATAAATT
1	WWWASHAAANRYWWHAAAAWT	NC_012157.1_cp26	6541	6561	+	12.4566	1.69e-05	0.00593	ATACTAAAATATATTAATATT
1	WWWASHAAANRYWWHAAAAWT	NC_012157.1_cp26	8031	8051	+	12.4335	1.71e-05	0.00593	GATACAAAATGATATAAAAAT
1	WWWASHAAANRYWWHAAAAWT	NC_012157.1_cp26	204	224	+	12.3931	1.76e-05	0.00593	AAATGAAAAAATTTGAAAAAT
1	WWWASHAAANRYWWHAAAAWT	NC_012157.1_cp26	8223	8243	+	12.3815	1.77e-05	0.00593	ACTAAAAAAAATTAAAATAAT
1	WWWASHAAANRYWWHAAAAWT	NC_012157.1_cp26	1879	1899	-	12.3757	1.77e-05	0.00593	AAAATAAAAGAATTAAAAAAT
1	WWWASHAAANRYWWHAAAAWT	NC_012157.1_cp26	17947	17967	-	12.1676	2e-05	0.00649	TTATAAAAAAAATTTAAAATT
1	WWWASHAAANRYWWHAAAAWT	NC_012157.1_cp26	23199	23219	+	12.1676	2e-05	0.00649	TAAAGTAAAGTAAATAAAAAT
1	WWWASHAAANRYWWHAAAAWT	NC_012157.1_cp26	15753	15773	+	12.1387	2.04e-05	0.0065	TTTCAAAAACATCTACAAATT
1	WWWASHAAANRYWWHAAAAWT	NC_012157.1_cp26	10324	10344	+	12.0809	2.11e-05	0.00663	TTTATAAAAGATTATAATATG
1	WWWASHAAANRYWWHAAAAWT	NC_012157.1_cp26	8349	8369	+	12.0116	2.19e-05	0.0068	AAATCAAAACATAAAAAAAAC
1	WWWASHAAANRYWWHAAAAWT	NC_012157.1_cp26	13460	13480	+	11.9769	2.24e-05	0.00684	AAAAGCAGAAGCAATAATAAT
1	WWWASHAAANRYWWHAAAAWT	NC_012157.1_cp26	9001	9021	-	11.948	2.27e-05	0.00686	GTTTGTAAAACCATAAAAAAT
1	WWWASHAAANRYWWHAAAAWT	NC_012157.1_cp26	7251	7271	+	11.8324	2.43e-05	0.00715	AAAACAGAATATAATGAAATA
1	WWWASHAAANRYWWHAAAAWT	NC_012157.1_cp26	1781	1801	+	11.815	2.45e-05	0.00715	ATAAACAAATCTATAAAATAT
1	WWWASHAAANRYWWHAAAAWT	NC_012157.1_cp26	8306	8326	+	11.7919	2.49e-05	0.00715	TAAGTAAAAAATATAAGAATT
1	WWWASHAAANRYWWHAAAAWT	NC_012157.1_cp26	10980	11000	-	11.763	2.53e-05	0.00715	GCTTGAAAAAATATAAAATTT
1	WWWASHAAANRYWWHAAAAWT	NC_012157.1_cp26	10964	10984	+	11.7572	2.53e-05	0.00715	ATTACTAGAAAGTCCAAAATT
1	WWWASHAAANRYWWHAAAAWT	NC_012157.1_cp26	8305	8325	+	11.6936	2.63e-05	0.00722	ATAAGTAAAAAATATAAGAAT
1	WWWASHAAANRYWWHAAAAWT	NC_012157.1_cp26	16541	16561	-	11.6474	2.7e-05	0.00722	TTTAAAAGAAATTAAAAATAT
1	WWWASHAAANRYWWHAAAAWT	NC_012157.1_cp26	8050	8070	-	11.6416	2.71e-05	0.00722	TAATCCTAAAGTTTCAAAAAT
1	WWWASHAAANRYWWHAAAAWT	NC_012157.1_cp26	23504	23524	+	11.6358	2.72e-05	0.00722	TTTTCGAAATACATAAAATAA
1	WWWASHAAANRYWWHAAAAWT	NC_012157.1_cp26	8642	8662	+	11.6243	2.73e-05	0.00722	AAATGAAAAGAAAAAAAAAAT
1	WWWASHAAANRYWWHAAAAWT	NC_012157.1_cp26	1906	1926	+	11.5954	2.78e-05	0.00722	TTTCCAAAAAAATAAAAAAGT
1	WWWASHAAANRYWWHAAAAWT	NC_012157.1_cp26	1652	1672	+	11.578	2.81e-05	0.00722	TTCAGTAAAAGCTTAATTATT
1	WWWASHAAANRYWWHAAAAWT	NC_012157.1_cp26	7071	7091	+	11.5665	2.82e-05	0.00722	ACAGGGAAATACATTAATATT
1	WWWASHAAANRYWWHAAAAWT	NC_012157.1_cp26	21309	21329	-	11.5318	2.88e-05	0.00723	TCTTGAAAATTTTTAAAAAAT
1	WWWASHAAANRYWWHAAAAWT	NC_012157.1_cp26	7148	7168	+	11.5202	2.9e-05	0.00723	TTTAGCATATATAACAGATTT
1	WWWASHAAANRYWWHAAAAWT	NC_012157.1_cp26	3989	4009	-	11.4971	2.94e-05	0.00723	TTTATTTAAAATAAATAATTT
1	WWWASHAAANRYWWHAAAAWT	NC_012157.1_cp26	115	135	+	11.4798	2.97e-05	0.00723	AATAGCAAATAATATGAAACT
1	WWWASHAAANRYWWHAAAAWT	NC_012157.1_cp26	6606	6626	+	11.4624	3e-05	0.00723	AAAATCAAAAAGAATATAATT
1	WWWASHAAANRYWWHAAAAWT	NC_012157.1_cp26	8385	8405	+	11.4046	3.09e-05	0.00731	AAAAGAAATAAAAAAAAAATT
1	WWWASHAAANRYWWHAAAAWT	NC_012157.1_cp26	10708	10728	+	11.3873	3.12e-05	0.00731	TTTACAAAAAAATAAAATACT
1	WWWASHAAANRYWWHAAAAWT	NC_012157.1_cp26	8049	8069	-	11.341	3.21e-05	0.00731	AATCCTAAAGTTTCAAAAATT
1	WWWASHAAANRYWWHAAAAWT	NC_012157.1_cp26	8727	8747	+	11.3237	3.24e-05	0.00731	TTTAATAAAAAAACAAAAATA
1	WWWASHAAANRYWWHAAAAWT	NC_012157.1_cp26	6584	6604	+	11.3121	3.26e-05	0.00731	TATAACAAATTCTTTAATAAT
1	WWWASHAAANRYWWHAAAAWT	NC_012157.1_cp26	21338	21358	-	11.3121	3.26e-05	0.00731	TTATAAAAAAACTTACATATT
1	WWWASHAAANRYWWHAAAAWT	NC_012157.1_cp26	15892	15912	-	11.2832	3.31e-05	0.00731	AAAAATGAAAATAAAAAAATA
1	WWWASHAAANRYWWHAAAAWT	NC_012157.1_cp26	23344	23364	+	11.2832	3.31e-05	0.00731	TTCAATAAAAATTTAAGAAAT
1	WWWASHAAANRYWWHAAAAWT	NC_012157.1_cp26	11796	11816	-	11.2717	3.33e-05	0.00731	TATAAAAAATAATTTTAAATT
1	WWWASHAAANRYWWHAAAAWT	NC_012157.1_cp26	18046	18066	-	11.1734	3.52e-05	0.00765	TTATTGGAAAATAAAAAAAAT
1	WWWASHAAANRYWWHAAAAWT	NC_012157.1_cp26	8686	8706	+	11.1503	3.57e-05	0.00767	ACATCAAATAACATAAAAAAT
1	WWWASHAAANRYWWHAAAAWT	NC_012157.1_cp26	19055	19075	+	11.1214	3.62e-05	0.00768	ACTACAGAAAATGCAAAAAAT
1	WWWASHAAANRYWWHAAAAWT	NC_012157.1_cp26	6698	6718	-	11.0809	3.71e-05	0.00768	ATTAACAAAAATAAGGAAATG
1	WWWASHAAANRYWWHAAAAWT	NC_012157.1_cp26	22437	22457	+	11.0636	3.74e-05	0.00768	ATAAAAAAGAGTAAAAAATTT
1	WWWASHAAANRYWWHAAAAWT	NC_012157.1_cp26	24280	24300	+	11.0058	3.86e-05	0.00768	AAAGCAAAAAGTATTATAAAT
1	WWWASHAAANRYWWHAAAAWT	NC_012157.1_cp26	8728	8748	+	11	3.87e-05	0.00768	TTAATAAAAAAACAAAAATAT
1	WWWASHAAANRYWWHAAAAWT	NC_012157.1_cp26	21549	21569	+	10.9884	3.9e-05	0.00768	ATGTACAAAAACTTAAAATTT
1	WWWASHAAANRYWWHAAAAWT	NC_012157.1_cp26	24326	24346	+	10.9884	3.9e-05	0.00768	TTAATTTAACAAATCAAAATT
1	WWWASHAAANRYWWHAAAAWT	NC_012157.1_cp26	9060	9080	+	10.9827	3.91e-05	0.00768	AACAAAAAAAACAATAAGATT
1	WWWASHAAANRYWWHAAAAWT	NC_012157.1_cp26	21908	21928	+	10.9769	3.92e-05	0.00768	TTAAATGAATGAAAACAAATT
1	WWWASHAAANRYWWHAAAAWT	NC_012157.1_cp26	24198	24218	+	10.9769	3.92e-05	0.00768	TTTATTAAAAAATAATAATAT
1	WWWASHAAANRYWWHAAAAWT	NC_012157.1_cp26	19444	19464	+	10.9306	4.03e-05	0.00781	ATTAATAACCATAAATAAATT
1	WWWASHAAANRYWWHAAAAWT	NC_012157.1_cp26	14344	14364	-	10.9017	4.09e-05	0.00786	GTTTGTAAAAATACAAATATT
1	WWWASHAAANRYWWHAAAAWT	NC_012157.1_cp26	11741	11761	+	10.8671	4.17e-05	0.00792	TTATTAAAAAATAATAAATCT
1	WWWASHAAANRYWWHAAAAWT	NC_012157.1_cp26	11795	11815	-	10.8555	4.19e-05	0.00792	ATAAAAAATAATTTTAAATTT
1	WWWASHAAANRYWWHAAAAWT	NC_012157.1_cp26	8613	8633	+	10.815	4.29e-05	0.00792	ACTAATAAAAGAATTCAAAAT
1	WWWASHAAANRYWWHAAAAWT	NC_012157.1_cp26	8391	8411	+	10.8092	4.3e-05	0.00792	AATAAAAAAAAAATTAAAATC
1	WWWASHAAANRYWWHAAAAWT	NC_012157.1_cp26	22446	22466	+	10.8092	4.3e-05	0.00792	AGTAAAAAATTTTTAAAAATT
1	WWWASHAAANRYWWHAAAAWT	NC_012157.1_cp26	3779	3799	+	10.7688	4.4e-05	0.00803	TTCAATAAAATCTTGAAAATT
1	WWWASHAAANRYWWHAAAAWT	NC_012157.1_cp26	4393	4413	+	10.7168	4.52e-05	0.00815	ATTAATCAATGTTTACAAAAT
1	WWWASHAAANRYWWHAAAAWT	NC_012157.1_cp26	18460	18480	-	10.711	4.54e-05	0.00815	TTAGACAAAAATGGAAAAATT
1	WWWASHAAANRYWWHAAAAWT	NC_012157.1_cp26	11740	11760	+	10.6821	4.61e-05	0.00819	TTTATTAAAAAATAATAAATC
1	WWWASHAAANRYWWHAAAAWT	NC_012157.1_cp26	7511	7531	+	10.6705	4.64e-05	0.00819	AATAAAAGAAACATTAAATAT
1	WWWASHAAANRYWWHAAAAWT	NC_012157.1_cp26	17621	17641	-	10.6012	4.82e-05	0.00837	AAAAATAAAAGCCAAGAAATC
1	WWWASHAAANRYWWHAAAAWT	NC_012157.1_cp26	16813	16833	-	10.5723	4.89e-05	0.00837	TTTTTCAAATTCTTCAATATT
1	WWWASHAAANRYWWHAAAAWT	NC_012157.1_cp26	26469	26489	-	10.5434	4.97e-05	0.00837	TTTATATTATATTTTAAAATT
1	WWWASHAAANRYWWHAAAAWT	NC_012157.1_cp26	21290	21310	+	10.526	5.02e-05	0.00837	AAATAAAAAAGTAATAAATAT
1	WWWASHAAANRYWWHAAAAWT	NC_012157.1_cp26	13887	13907	-	10.5202	5.03e-05	0.00837	TAACATAAAAATAAAAAACAT
1	WWWASHAAANRYWWHAAAAWT	NC_012157.1_cp26	24478	24498	+	10.5145	5.05e-05	0.00837	ACTAGTGAAATCTATAAATAT
1	WWWASHAAANRYWWHAAAAWT	NC_012157.1_cp26	8614	8634	+	10.4855	5.13e-05	0.00837	CTAATAAAAGAATTCAAAATT
1	WWWASHAAANRYWWHAAAAWT	NC_012157.1_cp26	21349	21369	-	10.4798	5.14e-05	0.00837	AAAACAAAATTTTATAAAAAA
1	WWWASHAAANRYWWHAAAAWT	NC_012157.1_cp26	23208	23228	+	10.474	5.16e-05	0.00837	GTAAATAAAAATATAGAAATA
1	WWWASHAAANRYWWHAAAAWT	NC_012157.1_cp26	6600	6620	+	10.4624	5.19e-05	0.00837	ATAATTAAAATCAAAAAGAAT
1	WWWASHAAANRYWWHAAAAWT	NC_012157.1_cp26	6810	6830	+	10.4566	5.21e-05	0.00837	ATAAGCAGAAATTATGATAAT
1	WWWASHAAANRYWWHAAAAWT	NC_012157.1_cp26	16934	16954	-	10.4566	5.21e-05	0.00837	AAAAATAAAGTCATTAATATT
1	WWWASHAAANRYWWHAAAAWT	NC_012157.1_cp26	17282	17302	+	10.4451	5.24e-05	0.00837	AATTGAAAAGGCTAAGAAATG
1	WWWASHAAANRYWWHAAAAWT	NC_012157.1_cp26	1905	1925	+	10.4277	5.29e-05	0.00837	ATTTCCAAAAAAATAAAAAAG
1	WWWASHAAANRYWWHAAAAWT	NC_012157.1_cp26	23001	23021	-	10.4162	5.32e-05	0.00837	AAAATAAAAGACTACGAACAT
1	WWWASHAAANRYWWHAAAAWT	NC_012157.1_cp26	9048	9068	+	10.4046	5.36e-05	0.00837	TTCAGAAAAAGGAACAAAAAA
1	WWWASHAAANRYWWHAAAAWT	NC_012157.1_cp26	5893	5913	+	10.3699	5.46e-05	0.00847	TATTGTAAAAATTTTTCAATT
1	WWWASHAAANRYWWHAAAAWT	NC_012157.1_cp26	23785	23805	+	10.3064	5.65e-05	0.00848	AATGGAAAAAATACAGAAATA
1	WWWASHAAANRYWWHAAAAWT	NC_012157.1_cp26	23385	23405	-	10.2832	5.72e-05	0.00848	TAATATAAAAAGTATAAATTT
1	WWWASHAAANRYWWHAAAAWT	NC_012157.1_cp26	8384	8404	+	10.2775	5.73e-05	0.00848	AAAAAGAAATAAAAAAAAAAT
1	WWWASHAAANRYWWHAAAAWT	NC_012157.1_cp26	10206	10226	+	10.2775	5.73e-05	0.00848	AAAACTAAAAATTTTGATAAA
1	WWWASHAAANRYWWHAAAAWT	NC_012157.1_cp26	20390	20410	-	10.2775	5.73e-05	0.00848	ATTCCAATAAATTTAAAATAT
1	WWWASHAAANRYWWHAAAAWT	NC_012157.1_cp26	45	65	+	10.2659	5.77e-05	0.00848	TAATGTATAAACAACAATATT
1	WWWASHAAANRYWWHAAAAWT	NC_012157.1_cp26	11396	11416	-	10.2486	5.82e-05	0.00848	ATATCAAAATCAATTAAAATT
1	WWWASHAAANRYWWHAAAAWT	NC_012157.1_cp26	12494	12514	+	10.2428	5.84e-05	0.00848	TGATGAAAAAACTTTAGAAAT
1	WWWASHAAANRYWWHAAAAWT	NC_012157.1_cp26	23285	23305	+	10.237	5.86e-05	0.00848	TAAGCAAAATATTTCTATATT
1	WWWASHAAANRYWWHAAAAWT	NC_012157.1_cp26	6285	6305	+	10.2312	5.88e-05	0.00848	ATTGCTAAATTTATCTAAAAT
1	WWWASHAAANRYWWHAAAAWT	NC_012157.1_cp26	25826	25846	+	10.2254	5.89e-05	0.00848	AAACCTGAAAATAAAAAAAAC
1	WWWASHAAANRYWWHAAAAWT	NC_012157.1_cp26	15562	15582	-	10.185	6.02e-05	0.0086	TTTTTTAAAGATGAAATAATT
1	WWWASHAAANRYWWHAAAAWT	NC_012157.1_cp26	3838	3858	+	10.1676	6.08e-05	0.0086	ATAATTAATAACTTACAATAT
1	WWWASHAAANRYWWHAAAAWT	NC_012157.1_cp26	4231	4251	+	10.1618	6.1e-05	0.0086	TATACAAGAAAGTAAAAAATC
1	WWWASHAAANRYWWHAAAAWT	NC_012157.1_cp26	11848	11868	-	10.1445	6.15e-05	0.00862	TATTGAAAAGATTATAATCTT
1	WWWASHAAANRYWWHAAAAWT	NC_012157.1_cp26	7167	7187	+	10.1156	6.25e-05	0.0087	TTTGATAAAGAAATTAAAATA
1	WWWASHAAANRYWWHAAAAWT	NC_012157.1_cp26	17689	17709	+	10.0751	6.38e-05	0.00883	TCTTTTAAAGAATAAAAATTT
1	WWWASHAAANRYWWHAAAAWT	NC_012157.1_cp26	8299	8319	+	10.0462	6.48e-05	0.00891	AATAATATAAGTAAAAAATAT
1	WWWASHAAANRYWWHAAAAWT	NC_012157.1_cp26	12506	12526	+	10.0289	6.54e-05	0.00894	TTTAGAAATAACGCTAAAATC
1	WWWASHAAANRYWWHAAAAWT	NC_012157.1_cp26	21208	21228	-	10.0173	6.58e-05	0.00894	GATTCCAAATATATTAAATTA
1	WWWASHAAANRYWWHAAAAWT	NC_012157.1_cp26	18080	18100	+	10	6.64e-05	0.00896	TTTATTAAAACATAAAATATT
1	WWWASHAAANRYWWHAAAAWT	NC_012157.1_cp26	8939	8959	+	9.98844	6.68e-05	0.00896	ATAATAAAAAATACGAAAGTT
1	WWWASHAAANRYWWHAAAAWT	NC_012157.1_cp26	8552	8572	+	9.95376	6.81e-05	0.00904	AAAAAAAGAAACAAAAAATAT
1	WWWASHAAANRYWWHAAAAWT	NC_012157.1_cp26	23217	23237	-	9.9422	6.85e-05	0.00904	ATATCAAAATATTTCTATATT
1	WWWASHAAANRYWWHAAAAWT	NC_012157.1_cp26	22656	22676	+	9.93642	6.87e-05	0.00904	ATTCGCCAAGACTAAATAATT
1	WWWASHAAANRYWWHAAAAWT	NC_012157.1_cp26	8514	8534	+	9.91329	6.95e-05	0.0091	AGAAAAAAAAATTATACAATT
1	WWWASHAAANRYWWHAAAAWT	NC_012157.1_cp26	9163	9183	+	9.90173	7e-05	0.0091	ATAAAAAATAAAAATAAAATT
1	WWWASHAAANRYWWHAAAAWT	NC_012157.1_cp26	3491	3511	-	9.88439	7.06e-05	0.00913	TTATCTAATCATTATAAACTT
1	WWWASHAAANRYWWHAAAAWT	NC_012157.1_cp26	17649	17669	+	9.85549	7.17e-05	0.00916	TTCAAAAAATTTCTTAAAATT
1	WWWASHAAANRYWWHAAAAWT	NC_012157.1_cp26	19608	19628	+	9.85549	7.17e-05	0.00916	ATCAAAAAAAATATTAAAAAG
1	WWWASHAAANRYWWHAAAAWT	NC_012157.1_cp26	759	779	-	9.82659	7.28e-05	0.00924	TTAATAAGATATTATATAATT
1	WWWASHAAANRYWWHAAAAWT	NC_012157.1_cp26	11454	11474	+	9.78613	7.43e-05	0.00933	ACTAGTGAACATAATAATATA
1	WWWASHAAANRYWWHAAAAWT	NC_012157.1_cp26	13844	13864	-	9.78613	7.43e-05	0.00933	TCTTTAAAAGATCAAAATATT
1	WWWASHAAANRYWWHAAAAWT	NC_012157.1_cp26	1844	1864	-	9.75145	7.57e-05	0.00945	TCTAAAAAAAATAGAAGAATT
1	WWWASHAAANRYWWHAAAAWT	NC_012157.1_cp26	9284	9304	+	9.72254	7.68e-05	0.00949	TAAAAAAAACCCAAAAATAAT
1	WWWASHAAANRYWWHAAAAWT	NC_012157.1_cp26	23470	23490	+	9.71676	7.71e-05	0.00949	TTATTAGAAGATTTTAATATT
1	WWWASHAAANRYWWHAAAAWT	NC_012157.1_cp26	3904	3924	+	9.7052	7.75e-05	0.00949	ATAATTAATGACTTACAATAT
1	WWWASHAAANRYWWHAAAAWT	NC_012157.1_cp26	8032	8052	+	9.69942	7.78e-05	0.00949	ATACAAAATGATATAAAAATT
1	WWWASHAAANRYWWHAAAAWT	NC_012157.1_cp26	10716	10736	+	9.65896	7.94e-05	0.00964	AAAATAAAATACTATATAATA
1	WWWASHAAANRYWWHAAAAWT	NC_012157.1_cp26	24273	24293	+	9.63584	8.04e-05	0.0097	AAATGTAAAAGCAAAAAGTAT
1	WWWASHAAANRYWWHAAAAWT	NC_012157.1_cp26	11369	11389	+	9.61272	8.13e-05	0.00971	AATAAAAAAAATACCAACAAT
1	WWWASHAAANRYWWHAAAAWT	NC_012157.1_cp26	6210	6230	+	9.60694	8.16e-05	0.00971	ATCAAAAAAAATACCAAAATC
1	WWWASHAAANRYWWHAAAAWT	NC_012157.1_cp26	13176	13196	+	9.60116	8.18e-05	0.00971	ATTGCTGAATTTATTCAAAAT
1	WWWASHAAANRYWWHAAAAWT	NC_012157.1_cp26	24788	24808	-	9.58382	8.26e-05	0.00974	ATTAATTAAAATAATTAATTT
1	WWWASHAAANRYWWHAAAAWT	NC_012157.1_cp26	19423	19443	+	9.55491	8.38e-05	0.00974	TAAATCAAATTTTATAGAAAT
1	WWWASHAAANRYWWHAAAAWT	NC_012157.1_cp26	6678	6698	+	9.54913	8.41e-05	0.00974	AAAATGAAATACCTTAAAAAC
1	WWWASHAAANRYWWHAAAAWT	NC_012157.1_cp26	23668	23688	+	9.54913	8.41e-05	0.00974	ATTCAAACAAATTATAAAAAT
1	WWWASHAAANRYWWHAAAAWT	NC_012157.1_cp26	8577	8597	+	9.54335	8.43e-05	0.00974	TATGGCAAAAAAATTCAAAAA
1	WWWASHAAANRYWWHAAAAWT	NC_012157.1_cp26	20841	20861	-	9.51445	8.56e-05	0.00982	AGAATTAAAAGCCTAATAATT
1	WWWASHAAANRYWWHAAAAWT	NC_012157.1_cp26	23635	23655	+	9.50289	8.61e-05	0.00982	TATGCTAAAAACATTGGAAAA
1	WWWASHAAANRYWWHAAAAWT	NC_012157.1_cp26	11709	11729	-	9.49711	8.64e-05	0.00982	AGTATTGAATTTTAAAAAATT
1	WWWASHAAANRYWWHAAAAWT	NC_012157.1_cp26	21366	21386	-	9.48555	8.69e-05	0.00983	TTTAGAATATGCATTTAAAAA
1	WWWASHAAANRYWWHAAAAWT	NC_012157.1_cp26	13361	13381	-	9.45665	8.82e-05	0.00991	TATCCATAAGATGAAAAAAAT
1	WWWASHAAANRYWWHAAAAWT	NC_012157.1_cp26	775	795	-	9.43931	8.9e-05	0.00991	ATTAGGAAATATTTTATTAAT
1	WWWASHAAANRYWWHAAAAWT	NC_012157.1_cp26	4509	4529	+	9.43931	8.9e-05	0.00991	ATATGCCAAAGCAAACAATAT
1	WWWASHAAANRYWWHAAAAWT	NC_012157.1_cp26	24678	24698	+	9.42197	8.98e-05	0.00994	TTTTTTATAAATACAAAATTT
1	WWWASHAAANRYWWHAAAAWT	NC_012157.1_cp26	4411	4431	+	9.40462	9.06e-05	0.00994	AATAATAAATGAAATAAAAAA
1	WWWASHAAANRYWWHAAAAWT	NC_012157.1_cp26	9374	9394	+	9.40462	9.06e-05	0.00994	AAAAAAAAATAATAAAATATT
1	WWWASHAAANRYWWHAAAAWT	NC_012157.1_cp26	9000	9020	-	9.38728	9.14e-05	0.00994	TTTGTAAAACCATAAAAAATT
1	WWWASHAAANRYWWHAAAAWT	NC_012157.1_cp26	1886	1906	-	9.3815	9.17e-05	0.00994	ATCAAGAAAAATAAAAGAATT
1	WWWASHAAANRYWWHAAAAWT	NC_012157.1_cp26	20382	20402	+	9.36994	9.22e-05	0.00994	GAAATAGAATATTTTAAATTT
1	WWWASHAAANRYWWHAAAAWT	NC_012157.1_cp26	11968	11988	+	9.36416	9.25e-05	0.00994	ATAATAAAATATAGGCAAAAT
1	WWWASHAAANRYWWHAAAAWT	NC_012157.1_cp26	9623	9643	-	9.34682	9.33e-05	0.00994	TGAATAAAACTTAAGAAAATT
1	WWWASHAAANRYWWHAAAAWT	NC_012157.1_cp26	10898	10918	+	9.34682	9.33e-05	0.00994	AAAATAAAAACCAATAAAGAT
1	WWWASHAAANRYWWHAAAAWT	NC_012157.1_cp26	11702	11722	+	9.33526	9.39e-05	0.00995	TAATCCTAATTTTTTAAAATT
1	WWWASHAAANRYWWHAAAAWT	NC_012157.1_cp26	8379	8399	+	9.30636	9.53e-05	0.01	CTTAGAAAAAGAAATAAAAAA
1	WWWASHAAANRYWWHAAAAWT	NC_012157.1_cp26	10666	10686	+	9.30636	9.53e-05	0.01	TTTATAAAACAGTACTATATT
1	WWWASHAAANRYWWHAAAAWT	NC_012157.1_cp26	9241	9261	+	9.2948	9.58e-05	0.01	TATGGTAAAAAATATGAAAGT
1	WWWASHAAANRYWWHAAAAWT	NC_012157.1_cp26	25472	25492	-	9.2659	9.73e-05	0.0101	CCAAATAAATGTTAAAAATAT
1	WWWASHAAANRYWWHAAAAWT	NC_012157.1_cp26	599	619	-	9.24277	9.84e-05	0.0102	ACTCCAAAAGAGGTAAAAAAT
# FIMO (Find Individual Motif Occurrences): Version 5.5.5 compiled on Dec 6 2023 at 19:32:37
# The format of this file is described at https://meme-suite.org/meme/doc/fimo-output-format.html#tsv_results.
# fimo --oc . --verbosity 1 --bgfile --nrdb-- --thresh 1.0E-4 motifs.meme NC_012157.1_cp26.fa
