## Supplementary material for "Characterization and genomic analysis of the Lyme disease spirochete bacteriophage ϕBB-1": Supp data file 1: fimo_motif2_cp32-1.tsv

motif_id	motif_alt_id	sequence_name	start	stop	strand	score	p-value	q-value	matched_sequence
1	WWWASHAAANRYWWHAAAAWT	NC_012158.1_cp32_1	26164	26184	+	26.1618	1.8e-12	5.09e-08	TTTACCAAAAACAAAAAAATT
1	WWWASHAAANRYWWHAAAAWT	NC_012158.1_cp32_1	26121	26141	+	21.7746	1.28e-08	0.000153	TTAAGTAAAAGTAATAAAAAT
1	WWWASHAAANRYWWHAAAAWT	NC_012158.1_cp32_1	26304	26324	+	21.5434	1.63e-08	0.000153	TATAGCAAAGACTTTGAAATT
1	WWWASHAAANRYWWHAAAAWT	NC_012158.1_cp32_1	28359	28379	+	19.8208	8.48e-08	0.000599	TTAAGAAAAGACAATAAATAT
1	WWWASHAAANRYWWHAAAAWT	NC_012158.1_cp32_1	18113	18133	-	19.3295	1.31e-07	0.00062	TAAAACAAAAGTATTAAAATT
1	WWWASHAAANRYWWHAAAAWT	NC_012158.1_cp32_1	26326	26346	-	19.1618	1.51e-07	0.00062	ACTACAAAACACATACAAATT
1	WWWASHAAANRYWWHAAAAWT	NC_012158.1_cp32_1	11986	12006	+	19.1445	1.54e-07	0.00062	ATGACTAAAGACTATAAAATT
1	WWWASHAAANRYWWHAAAAWT	NC_012158.1_cp32_1	9714	9734	+	18.4682	2.7e-07	0.000955	TGTATTAAATGCAACAAAATT
1	WWWASHAAANRYWWHAAAAWT	NC_012158.1_cp32_1	17368	17388	-	16.5491	1.18e-06	0.00337	AGTAGCAAAGATATACAAAAT
1	WWWASHAAANRYWWHAAAAWT	NC_012158.1_cp32_1	10378	10398	+	16.5318	1.19e-06	0.00337	AATATTAAAAATAAAAATATT
1	WWWASHAAANRYWWHAAAAWT	NC_012158.1_cp32_1	138	158	+	15.8208	1.97e-06	0.00506	TTTAGAAATTACATTGAAAAT
1	WWWASHAAANRYWWHAAAAWT	NC_012158.1_cp32_1	26428	26448	+	15.3584	2.71e-06	0.00624	ATAGCTGAATGTAACAAAATT
1	WWWASHAAANRYWWHAAAAWT	NC_012158.1_cp32_1	2778	2798	+	15.2428	2.93e-06	0.00624	AATTCAAAAAATATACAAAAT
1	WWWASHAAANRYWWHAAAAWT	NC_012158.1_cp32_1	19597	19617	+	15.1618	3.09e-06	0.00624	ACTAGAAAAAGTATTAAAAGT
1	WWWASHAAANRYWWHAAAAWT	NC_012158.1_cp32_1	18406	18426	-	14.8497	3.8e-06	0.00717	TTTAATAAAAACTTAAAATCT
1	WWWASHAAANRYWWHAAAAWT	NC_012158.1_cp32_1	5936	5956	+	14.4104	5.07e-06	0.00875	TTTAGAGAATATATCAATAAT
1	WWWASHAAANRYWWHAAAAWT	NC_012158.1_cp32_1	10977	10997	+	14.3526	5.26e-06	0.00875	AATAGTAAAAACATTTGAATT
1	WWWASHAAANRYWWHAAAAWT	NC_012158.1_cp32_1	25980	26000	-	14	6.59e-06	0.0104	AAAATAAAATTCTTAAAAATT
1	WWWASHAAANRYWWHAAAAWT	NC_012158.1_cp32_1	26336	26356	-	13.6185	8.38e-06	0.0125	ATTACAAAAGACTACAAAACA
1	WWWASHAAANRYWWHAAAAWT	NC_012158.1_cp32_1	21412	21432	-	13.2254	1.07e-05	0.0128	AGTATCAAGTATAATAAAATT
1	WWWASHAAANRYWWHAAAAWT	NC_012158.1_cp32_1	19396	19416	+	13.2023	1.08e-05	0.0128	TTTTCCAAATATCACAAAAAA
1	WWWASHAAANRYWWHAAAAWT	NC_012158.1_cp32_1	8656	8676	-	13.1387	1.12e-05	0.0128	ATAGTCAAAAGTAACAAAATC
1	WWWASHAAANRYWWHAAAAWT	NC_012158.1_cp32_1	22048	22068	-	13.052	1.19e-05	0.0128	TTTTATAAAAGCATCAAAACT
1	WWWASHAAANRYWWHAAAAWT	NC_012158.1_cp32_1	21586	21606	+	13.0462	1.19e-05	0.0128	GTAACAAAATTTAAAAAAAAT
1	WWWASHAAANRYWWHAAAAWT	NC_012158.1_cp32_1	19066	19086	+	13.0058	1.22e-05	0.0128	TTTACAAAAAATTTTACAAAA
1	WWWASHAAANRYWWHAAAAWT	NC_012158.1_cp32_1	125	145	-	12.9827	1.24e-05	0.0128	TTTCTAAAAAATATTGAATAT
1	WWWASHAAANRYWWHAAAAWT	NC_012158.1_cp32_1	19970	19990	+	12.9422	1.27e-05	0.0128	ATAATCAAAAACATAAAAAGA
1	WWWASHAAANRYWWHAAAAWT	NC_012158.1_cp32_1	12647	12667	-	12.9017	1.3e-05	0.0128	GTTTTTAAAAATATCAAAAAT
1	WWWASHAAANRYWWHAAAAWT	NC_012158.1_cp32_1	27719	27739	+	12.8844	1.31e-05	0.0128	TATTCAAAAAGTTACAAAAAC
1	WWWASHAAANRYWWHAAAAWT	NC_012158.1_cp32_1	13679	13699	+	12.7399	1.43e-05	0.0133	TTTAAAAAAAATCAAGATATT
1	WWWASHAAANRYWWHAAAAWT	NC_012158.1_cp32_1	28022	28042	+	12.6763	1.49e-05	0.0133	TAATAGAAAAGTATAAAAATT
1	WWWASHAAANRYWWHAAAAWT	NC_012158.1_cp32_1	27508	27528	+	12.6012	1.55e-05	0.0133	ATTAGAAAAAGTTAAAGAATA
1	WWWASHAAANRYWWHAAAAWT	NC_012158.1_cp32_1	6418	6438	+	12.5491	1.6e-05	0.0133	TTTAGTATAAATTTTCAAATA
1	WWWASHAAANRYWWHAAAAWT	NC_012158.1_cp32_1	19479	19499	+	12.5202	1.63e-05	0.0133	TAAACAAAAAAGATAAGAAAT
1	WWWASHAAANRYWWHAAAAWT	NC_012158.1_cp32_1	15541	15561	-	12.422	1.73e-05	0.0133	TTTAGAAAATATATCAATAAG
1	WWWASHAAANRYWWHAAAAWT	NC_012158.1_cp32_1	12253	12273	+	12.4046	1.74e-05	0.0133	TTTGATAAAAATAACGATATT
1	WWWASHAAANRYWWHAAAAWT	NC_012158.1_cp32_1	15211	15231	+	12.3179	1.83e-05	0.0133	TTTAGCAAAAATTGTGATTTT
1	WWWASHAAANRYWWHAAAAWT	NC_012158.1_cp32_1	17804	17824	+	12.3064	1.85e-05	0.0133	GATTGTAAAAATAATAAATAT
1	WWWASHAAANRYWWHAAAAWT	NC_012158.1_cp32_1	17661	17681	+	12.2428	1.92e-05	0.0133	ATATTCAAAAACAAAAAGAAT
1	WWWASHAAANRYWWHAAAAWT	NC_012158.1_cp32_1	6399	6419	+	12.2081	1.96e-05	0.0133	TTATGAAAATGCTTTGGAATT
1	WWWASHAAANRYWWHAAAAWT	NC_012158.1_cp32_1	30174	30194	+	12.1676	2e-05	0.0133	TAAACCAAAGTCGAATAAATT
1	WWWASHAAANRYWWHAAAAWT	NC_012158.1_cp32_1	5733	5753	-	12.1387	2.04e-05	0.0133	AATACTAAATATTTCAAAGTA
1	WWWASHAAANRYWWHAAAAWT	NC_012158.1_cp32_1	24106	24126	+	12.0809	2.11e-05	0.0133	ATTGCTGAGTACAATAAAAAT
1	WWWASHAAANRYWWHAAAAWT	NC_012158.1_cp32_1	18821	18841	-	12.0694	2.12e-05	0.0133	AATTCAAAATGTTATAAAAAA
1	WWWASHAAANRYWWHAAAAWT	NC_012158.1_cp32_1	23923	23943	-	12.0694	2.12e-05	0.0133	TTTATATAAAATATCAATATT
1	WWWASHAAANRYWWHAAAAWT	NC_012158.1_cp32_1	22432	22452	+	11.8439	2.41e-05	0.014	AACATAGAAAGCATAAAAAAT
1	WWWASHAAANRYWWHAAAAWT	NC_012158.1_cp32_1	28021	28041	+	11.8092	2.46e-05	0.014	ATAATAGAAAAGTATAAAAAT
1	WWWASHAAANRYWWHAAAAWT	NC_012158.1_cp32_1	13484	13504	+	11.8035	2.47e-05	0.014	TTAAACATAGACTCTCAAATT
1	WWWASHAAANRYWWHAAAAWT	NC_012158.1_cp32_1	25747	25767	-	11.763	2.53e-05	0.014	TTAAGCAAAAATGGAAAAACT
1	WWWASHAAANRYWWHAAAAWT	NC_012158.1_cp32_1	3311	3331	-	11.7168	2.59e-05	0.014	ATTACCAAAAATTGCAACTTT
1	WWWASHAAANRYWWHAAAAWT	NC_012158.1_cp32_1	28272	28292	+	11.7168	2.59e-05	0.014	TCTTCTAAAAACAATAAAAGA
1	WWWASHAAANRYWWHAAAAWT	NC_012158.1_cp32_1	13959	13979	+	11.711	2.6e-05	0.014	TTATGCAAAAACTCAAACTTT
1	WWWASHAAANRYWWHAAAAWT	NC_012158.1_cp32_1	15914	15934	-	11.6879	2.64e-05	0.014	TTTACTAAAAGTATTAATGTA
1	WWWASHAAANRYWWHAAAAWT	NC_012158.1_cp32_1	17967	17987	+	11.659	2.68e-05	0.014	ATTGGCAAAACTAAAAACATT
1	WWWASHAAANRYWWHAAAAWT	NC_012158.1_cp32_1	8332	8352	+	11.5896	2.79e-05	0.0143	TTAACTAAAAATAAAACTTAT
1	WWWASHAAANRYWWHAAAAWT	NC_012158.1_cp32_1	22271	22291	-	11.4913	2.95e-05	0.0149	TTTTGTAAAAATCATAACTTT
1	WWWASHAAANRYWWHAAAAWT	NC_012158.1_cp32_1	25876	25896	-	11.4451	3.02e-05	0.0149	ATTGAAAAATGCATCAAAACT
1	WWWASHAAANRYWWHAAAAWT	NC_012158.1_cp32_1	20002	20022	+	11.4277	3.05e-05	0.0149	ATTGCTAAAAAACACAAATTT
1	WWWASHAAANRYWWHAAAAWT	NC_012158.1_cp32_1	14002	14022	-	11.3237	3.24e-05	0.0155	TAAAGCAAAAATAACGCTATT
1	WWWASHAAANRYWWHAAAAWT	NC_012158.1_cp32_1	25208	25228	+	11.2832	3.31e-05	0.0155	GCAACAAAAAATAAAGAAATA
1	WWWASHAAANRYWWHAAAAWT	NC_012158.1_cp32_1	16015	16035	+	11.2659	3.34e-05	0.0155	AATACAAGACATTTTAAAATA
1	WWWASHAAANRYWWHAAAAWT	NC_012158.1_cp32_1	1099	1119	+	11.2139	3.44e-05	0.0157	GTAACTTAAAGCTTACAAAAT
1	WWWASHAAANRYWWHAAAAWT	NC_012158.1_cp32_1	21051	21071	+	11.1272	3.61e-05	0.016	AAAACCTAAAATAATAACAAT
1	WWWASHAAANRYWWHAAAAWT	NC_012158.1_cp32_1	8657	8677	-	11.1156	3.63e-05	0.016	TATAGTCAAAAGTAACAAAAT
1	WWWASHAAANRYWWHAAAAWT	NC_012158.1_cp32_1	20419	20439	+	11	3.87e-05	0.0166	ATTATTAGAAATAATAAAAAA
1	WWWASHAAANRYWWHAAAAWT	NC_012158.1_cp32_1	11200	11220	+	10.9595	3.96e-05	0.0166	AAATCTAAACGAACAAAAATT
1	WWWASHAAANRYWWHAAAAWT	NC_012158.1_cp32_1	20278	20298	+	10.948	3.99e-05	0.0166	AAAGGAAAACATTTTCAATAT
1	WWWASHAAANRYWWHAAAAWT	NC_012158.1_cp32_1	21130	21150	+	10.948	3.99e-05	0.0166	TTATCAAAAGACAACAAAGTA
1	WWWASHAAANRYWWHAAAAWT	NC_012158.1_cp32_1	18096	18116	+	10.7977	4.33e-05	0.0174	TTTTCAACATGCAAAAGAATT
1	WWWASHAAANRYWWHAAAAWT	NC_012158.1_cp32_1	28417	28437	+	10.7861	4.36e-05	0.0174	TATGTTAACAATTAACAAATT
1	WWWASHAAANRYWWHAAAAWT	NC_012158.1_cp32_1	8320	8340	-	10.7514	4.44e-05	0.0174	TTTAGTTAAAATTTTCATTTT
1	WWWASHAAANRYWWHAAAAWT	NC_012158.1_cp32_1	14960	14980	+	10.7399	4.47e-05	0.0174	TTTTACAAAAATTACGATAAT
1	WWWASHAAANRYWWHAAAAWT	NC_012158.1_cp32_1	25973	25993	+	10.7283	4.5e-05	0.0174	TTTAGTGAATTTTTAAGAATT
1	WWWASHAAANRYWWHAAAAWT	NC_012158.1_cp32_1	14056	14076	-	10.5723	4.89e-05	0.0186	ATTTAAAAAGGCCTTGAAAAT
1	WWWASHAAANRYWWHAAAAWT	NC_012158.1_cp32_1	9172	9192	+	10.5491	4.95e-05	0.0186	CTTAGCAAACAATCTAAATTT
1	WWWASHAAANRYWWHAAAAWT	NC_012158.1_cp32_1	308	328	+	10.5318	5e-05	0.0186	TTTAGTAAAAACCAAAGATAC
1	WWWASHAAANRYWWHAAAAWT	NC_012158.1_cp32_1	11967	11987	+	10.5029	5.08e-05	0.0186	TAAAGTAAAGAGGATTAAAAT
1	WWWASHAAANRYWWHAAAAWT	NC_012158.1_cp32_1	12427	12447	+	10.4046	5.36e-05	0.0187	GCTATCAATGGTATAAAAATT
1	WWWASHAAANRYWWHAAAAWT	NC_012158.1_cp32_1	11161	11181	+	10.3584	5.49e-05	0.0187	ATTACCATATCTAATGAATTT
1	WWWASHAAANRYWWHAAAAWT	NC_012158.1_cp32_1	24306	24326	+	10.3526	5.51e-05	0.0187	TGAATTAGAAATTATAAATTT
1	WWWASHAAANRYWWHAAAAWT	NC_012158.1_cp32_1	17986	18006	+	10.3121	5.63e-05	0.0187	TTTCTCAATCACATAAAAATA
1	WWWASHAAANRYWWHAAAAWT	NC_012158.1_cp32_1	21460	21480	-	10.3006	5.66e-05	0.0187	TTTACTAACAACTAAAGCATT
1	WWWASHAAANRYWWHAAAAWT	NC_012158.1_cp32_1	28389	28409	+	10.2775	5.73e-05	0.0187	ATCAATAAACATCAAAAATAT
1	WWWASHAAANRYWWHAAAAWT	NC_012158.1_cp32_1	24210	24230	-	10.2717	5.75e-05	0.0187	TCTATTAAAAAGAACAAATTA
1	WWWASHAAANRYWWHAAAAWT	NC_012158.1_cp32_1	20131	20151	+	10.2601	5.79e-05	0.0187	TTTACAAAAAGTATACGAAAG
1	WWWASHAAANRYWWHAAAAWT	NC_012158.1_cp32_1	10777	10797	-	10.2139	5.93e-05	0.0187	ATTGCCAAAAACAGTCATTTT
1	WWWASHAAANRYWWHAAAAWT	NC_012158.1_cp32_1	6427	6447	-	10.2081	5.95e-05	0.0187	AATAATATATATTTGAAAATT
1	WWWASHAAANRYWWHAAAAWT	NC_012158.1_cp32_1	20429	20449	+	10.1965	5.99e-05	0.0187	ATAATAAAAAATGAAAAGAAT
1	WWWASHAAANRYWWHAAAAWT	NC_012158.1_cp32_1	25558	25578	-	10.1908	6e-05	0.0187	AAGTTTAAAGACAACCAAATT
1	WWWASHAAANRYWWHAAAAWT	NC_012158.1_cp32_1	8176	8196	-	10.185	6.02e-05	0.0187	TTCAGTAAAAATTGCATAATT
1	WWWASHAAANRYWWHAAAAWT	NC_012158.1_cp32_1	28558	28578	+	10.185	6.02e-05	0.0187	TGTAGAAATAGCGAAGAAATT
1	WWWASHAAANRYWWHAAAAWT	NC_012158.1_cp32_1	26001	26021	-	10.0751	6.38e-05	0.0196	ATCATCAAAAACTAATAAATG
1	WWWASHAAANRYWWHAAAAWT	NC_012158.1_cp32_1	18465	18485	-	10.0578	6.44e-05	0.0196	TTAATCAAAAACAAGAACAAA
1	WWWASHAAANRYWWHAAAAWT	NC_012158.1_cp32_1	19298	19318	-	10.0289	6.54e-05	0.0197	TTTCTAAAAGAATATTAAATT
1	WWWASHAAANRYWWHAAAAWT	NC_012158.1_cp32_1	29161	29181	-	9.98266	6.7e-05	0.0199	TTCTTCAAACTTATCAAAATT
1	WWWASHAAANRYWWHAAAAWT	NC_012158.1_cp32_1	7161	7181	+	9.91329	6.95e-05	0.0205	AATTCAAAAAGCCTTCAACTT
1	WWWASHAAANRYWWHAAAAWT	NC_012158.1_cp32_1	9066	9086	+	9.89017	7.04e-05	0.0205	TGAACAAGATATTTCCAAAAT
1	WWWASHAAANRYWWHAAAAWT	NC_012158.1_cp32_1	25948	25968	-	9.78035	7.45e-05	0.0213	TATTCTAAAAGTAAAAAAGAA
1	WWWASHAAANRYWWHAAAAWT	NC_012158.1_cp32_1	12522	12542	-	9.77457	7.48e-05	0.0213	TTTAGCAAAAATTACTTAAAC
1	WWWASHAAANRYWWHAAAAWT	NC_012158.1_cp32_1	24835	24855	+	9.74566	7.59e-05	0.0213	GCACTAAAAAATTAAAAAAAT
1	WWWASHAAANRYWWHAAAAWT	NC_012158.1_cp32_1	25515	25535	+	9.7052	7.75e-05	0.0213	TTTTAAGAAGATTTTTAAATT
1	WWWASHAAANRYWWHAAAAWT	NC_012158.1_cp32_1	23007	23027	-	9.65896	7.94e-05	0.0213	TATTGTAAATATCTCATAAAT
1	WWWASHAAANRYWWHAAAAWT	NC_012158.1_cp32_1	28023	28043	+	9.6474	7.99e-05	0.0213	AATAGAAAAGTATAAAAATTT
1	WWWASHAAANRYWWHAAAAWT	NC_012158.1_cp32_1	705	725	+	9.64162	8.01e-05	0.0213	CTTACTAAGAGTAATAATAAT
1	WWWASHAAANRYWWHAAAAWT	NC_012158.1_cp32_1	8575	8595	-	9.63584	8.04e-05	0.0213	TAAATGAAAAGTATTAAATTG
1	WWWASHAAANRYWWHAAAAWT	NC_012158.1_cp32_1	11662	11682	+	9.63584	8.04e-05	0.0213	TTTACTAATGATAGAACAATT
1	WWWASHAAANRYWWHAAAAWT	NC_012158.1_cp32_1	4701	4721	+	9.60694	8.16e-05	0.0213	ACAATTAAAGCCATTAATAAT
1	WWWASHAAANRYWWHAAAAWT	NC_012158.1_cp32_1	26450	26470	-	9.56647	8.33e-05	0.0213	TATTTCAAAGATTTAAATATA
1	WWWASHAAANRYWWHAAAAWT	NC_012158.1_cp32_1	19254	19274	+	9.53757	8.46e-05	0.0213	TGAATTAAAAATTTCTATATT
1	WWWASHAAANRYWWHAAAAWT	NC_012158.1_cp32_1	15264	15284	+	9.51445	8.56e-05	0.0213	TAAAATGAAGGATTAAAAAAT
1	WWWASHAAANRYWWHAAAAWT	NC_012158.1_cp32_1	21765	21785	+	9.51445	8.56e-05	0.0213	TATTTTGAAAATATGAAATTT
1	WWWASHAAANRYWWHAAAAWT	NC_012158.1_cp32_1	26401	26421	-	9.50867	8.58e-05	0.0213	TTAACAAAACGCAAATGTAAT
1	WWWASHAAANRYWWHAAAAWT	NC_012158.1_cp32_1	1969	1989	+	9.50289	8.61e-05	0.0213	TTTATGAAAATCTAAAAAGAT
1	WWWASHAAANRYWWHAAAAWT	NC_012158.1_cp32_1	18000	18020	+	9.49133	8.66e-05	0.0213	AAAAATAAAAACCTTAATTAT
1	WWWASHAAANRYWWHAAAAWT	NC_012158.1_cp32_1	22060	22080	+	9.48555	8.69e-05	0.0213	TTTATAAAAGATTATAAGTTA
1	WWWASHAAANRYWWHAAAAWT	NC_012158.1_cp32_1	12631	12651	+	9.46821	8.77e-05	0.0214	ATGAACAAAAACAAAGATTTT
1	WWWASHAAANRYWWHAAAAWT	NC_012158.1_cp32_1	20751	20771	-	9.44509	8.87e-05	0.0214	CATAAAAAATACCAATAAATT
1	WWWASHAAANRYWWHAAAAWT	NC_012158.1_cp32_1	25525	25545	-	9.43353	8.92e-05	0.0214	ATTTCTAATAAATTTAAAAAT
1	WWWASHAAANRYWWHAAAAWT	NC_012158.1_cp32_1	26165	26185	+	9.4104	9.03e-05	0.0214	TTACCAAAAACAAAAAAATTT
1	WWWASHAAANRYWWHAAAAWT	NC_012158.1_cp32_1	1896	1916	-	9.39884	9.08e-05	0.0214	AAAATTAATTGGAACAAAATT
1	WWWASHAAANRYWWHAAAAWT	NC_012158.1_cp32_1	27690	27710	-	9.3526	9.3e-05	0.0217	GATAGAAAATATTTCTATATT
1	WWWASHAAANRYWWHAAAAWT	NC_012158.1_cp32_1	20288	20308	-	9.32948	9.41e-05	0.0218	TTCAATAAGGATATTGAAAAT
1	WWWASHAAANRYWWHAAAAWT	NC_012158.1_cp32_1	9817	9837	+	9.30058	9.55e-05	0.0219	TTAACTGAAGCCTATAATTAT
1	WWWASHAAANRYWWHAAAAWT	NC_012158.1_cp32_1	2356	2376	+	9.28902	9.61e-05	0.0219	AATTCCAATTACAAATAATTT
1	WWWASHAAANRYWWHAAAAWT	NC_012158.1_cp32_1	3067	3087	+	9.25434	9.78e-05	0.022	TTTGCCAATTACTAATAACTT
1	WWWASHAAANRYWWHAAAAWT	NC_012158.1_cp32_1	9077	9097	+	9.23121	9.9e-05	0.022	TTTCCAAAATGGAAAAATATC
1	WWWASHAAANRYWWHAAAAWT	NC_012158.1_cp32_1	25968	25988	-	9.23121	9.9e-05	0.022	TTAAAAATTCACTAAAAAATT
1	WWWASHAAANRYWWHAAAAWT	NC_012158.1_cp32_1	20980	21000	+	9.21965	9.96e-05	0.022	AGAACAACAAGTATATAAATT
# FIMO (Find Individual Motif Occurrences): Version 5.5.5 compiled on Dec 6 2023 at 19:32:37
# The format of this file is described at https://meme-suite.org/meme/doc/fimo-output-format.html#tsv_results.
# fimo --oc . --verbosity 1 --bgfile --nrdb-- --thresh 1.0E-4 motifs.meme NC_012158.1_cp32_1.fa
