## Supplementary material for "Characterization and genomic analysis of the Lyme disease spirochete bacteriophage ϕBB-1": Supp data file 1: fimo_motif2_cp32-3.tsv

motif_id	motif_alt_id	sequence_name	start	stop	strand	score	p-value	q-value	matched_sequence
1	WWWASHAAANRYWWHAAAAWT	NC_012154.1_cp32_3	25776	25796	+	21.7746	1.28e-08	0.000235	TTAAGTAAAAGTAATAAAAAT
1	WWWASHAAANRYWWHAAAAWT	NC_012154.1_cp32_3	25959	25979	+	21.5434	1.63e-08	0.000235	TATAGCAAAGACTTTGAAATT
1	WWWASHAAANRYWWHAAAAWT	NC_012154.1_cp32_3	17189	17209	-	21.0173	2.76e-08	0.000265	ATTAGTAAAAACAAACAAAAT
1	WWWASHAAANRYWWHAAAAWT	NC_012154.1_cp32_3	17687	17707	-	19.3295	1.31e-07	0.000943	TAAAACAAAAGTATTAAAATT
1	WWWASHAAANRYWWHAAAAWT	NC_012154.1_cp32_3	25981	26001	-	19.0694	1.64e-07	0.000944	ACTACAAAATGCATACAAATT
1	WWWASHAAANRYWWHAAAAWT	NC_012154.1_cp32_3	27631	27651	+	18.1445	3.51e-07	0.00169	AATAATAAAAATAATAAAAAT
1	WWWASHAAANRYWWHAAAAWT	NC_012154.1_cp32_3	21745	21765	-	17.9306	4.16e-07	0.00171	TTTAGAAAAAGCTTCAAAACT
1	WWWASHAAANRYWWHAAAAWT	NC_012154.1_cp32_3	27687	27707	-	16.6069	1.13e-06	0.00406	AAAACCAAACATTTCAAATAT
1	WWWASHAAANRYWWHAAAAWT	NC_012154.1_cp32_3	25819	25839	+	16.2659	1.44e-06	0.00458	TGTACCAAAAACAGAAAATTT
1	WWWASHAAANRYWWHAAAAWT	NC_012154.1_cp32_3	8626	8646	-	16.0405	1.69e-06	0.00458	ATAATCAAAAGTAACAAAATC
1	WWWASHAAANRYWWHAAAAWT	NC_012154.1_cp32_3	19324	19344	+	15.948	1.8e-06	0.00458	ATTAGAAAAAGCACTAAAAGT
1	WWWASHAAANRYWWHAAAAWT	NC_012154.1_cp32_3	138	158	+	15.8208	1.97e-06	0.00458	TTTAGAAATTACATTGAAAAT
1	WWWASHAAANRYWWHAAAAWT	NC_012154.1_cp32_3	20855	20875	+	15.7514	2.07e-06	0.00458	TTATCAAAAGACAATAAAGTT
1	WWWASHAAANRYWWHAAAAWT	NC_012154.1_cp32_3	26467	26487	+	15.0173	3.4e-06	0.00625	TGAACAAAAAATAAAAGAATT
1	WWWASHAAANRYWWHAAAAWT	NC_012154.1_cp32_3	27622	27642	+	14.9769	3.5e-06	0.00625	ACTTTTAAAAATAATAAAAAT
1	WWWASHAAANRYWWHAAAAWT	NC_012154.1_cp32_3	17980	18000	-	14.8497	3.8e-06	0.00625	TTTAATAAAAACTTAAAATCT
1	WWWASHAAANRYWWHAAAAWT	NC_012154.1_cp32_3	13707	13727	+	14.8208	3.88e-06	0.00625	TTTTTCAAAAATACCGAAATT
1	WWWASHAAANRYWWHAAAAWT	NC_012154.1_cp32_3	25991	26011	-	14.8092	3.91e-06	0.00625	ATTATAAAAGACTACAAAATG
1	WWWASHAAANRYWWHAAAAWT	NC_012154.1_cp32_3	12230	12250	+	14.6879	4.23e-06	0.00642	TAGCCCAAAAACATTAAATTT
1	WWWASHAAANRYWWHAAAAWT	NC_012154.1_cp32_3	5906	5926	+	14.4104	5.07e-06	0.0073	TTTAGAGAATATATCAATAAT
1	WWWASHAAANRYWWHAAAAWT	NC_012154.1_cp32_3	12171	12191	+	14.2601	5.58e-06	0.00766	TTTGATAAAAATAACAATATT
1	WWWASHAAANRYWWHAAAAWT	NC_012154.1_cp32_3	21898	21918	+	14.052	6.38e-06	0.00835	GAAAGCAAAAACATAAAAAAA
1	WWWASHAAANRYWWHAAAAWT	NC_012154.1_cp32_3	25162	25182	-	13.8786	7.12e-06	0.00892	ATTTCTAAAAAATTCAAAAAT
1	WWWASHAAANRYWWHAAAAWT	NC_012154.1_cp32_3	20919	20939	+	13.6301	8.32e-06	0.0099	TTTACGAAAAATTAGAAAAAC
1	WWWASHAAANRYWWHAAAAWT	NC_012154.1_cp32_3	22648	22668	+	13.578	8.59e-06	0.0099	TTAATTAAAAATGATTAAAAT
1	WWWASHAAANRYWWHAAAAWT	NC_012154.1_cp32_3	26083	26103	+	13.3873	9.66e-06	0.0107	ACAGCTGAATGTAACAAAATT
1	WWWASHAAANRYWWHAAAAWT	NC_012154.1_cp32_3	12563	12583	-	13.1792	1.1e-05	0.0117	TTTTAAAAATATAAACAATTT
1	WWWASHAAANRYWWHAAAAWT	NC_012154.1_cp32_3	11872	11892	+	13.104	1.15e-05	0.0117	AATACAAAACGTAAAAAATAA
1	WWWASHAAANRYWWHAAAAWT	NC_012154.1_cp32_3	21327	21347	+	13.0116	1.21e-05	0.0117	AAAATAAAACACATAAAACAT
1	WWWASHAAANRYWWHAAAAWT	NC_012154.1_cp32_3	23055	23075	-	13.0058	1.22e-05	0.0117	TTTACAAAAAATTTTACAAAA
1	WWWASHAAANRYWWHAAAAWT	NC_012154.1_cp32_3	21455	21475	+	12.7225	1.44e-05	0.0128	TATATAAAAGAATATGAAAAT
1	WWWASHAAANRYWWHAAAAWT	NC_012154.1_cp32_3	6388	6408	+	12.5491	1.6e-05	0.0128	TTTAGTATAAATTTTCAAATA
1	WWWASHAAANRYWWHAAAAWT	NC_012154.1_cp32_3	19206	19226	+	12.5202	1.63e-05	0.0128	TAAACAAAAAAGATAAGAAAT
1	WWWASHAAANRYWWHAAAAWT	NC_012154.1_cp32_3	22457	22477	+	12.4855	1.66e-05	0.0128	TTTAGAAAAAAGTTTAAATAC
1	WWWASHAAANRYWWHAAAAWT	NC_012154.1_cp32_3	8302	8322	+	12.474	1.67e-05	0.0128	TTAACTAAAAACAAAACTTAT
1	WWWASHAAANRYWWHAAAAWT	NC_012154.1_cp32_3	15458	15478	-	12.422	1.73e-05	0.0128	TTTAGAAAATATATCAATAAG
1	WWWASHAAANRYWWHAAAAWT	NC_012154.1_cp32_3	2487	2507	+	12.3237	1.83e-05	0.0128	ACTTTCAAAGGCACACAAATT
1	WWWASHAAANRYWWHAAAAWT	NC_012154.1_cp32_3	19123	19143	+	12.3237	1.83e-05	0.0128	TCTTTCAAAAGCTATAAAAAA
1	WWWASHAAANRYWWHAAAAWT	NC_012154.1_cp32_3	15128	15148	+	12.3179	1.83e-05	0.0128	TTTAGCAAAAATTGTGATTTT
1	WWWASHAAANRYWWHAAAAWT	NC_012154.1_cp32_3	21631	21651	+	12.2486	1.91e-05	0.0128	TTAAAAGAAAAATTAAAAATT
1	WWWASHAAANRYWWHAAAAWT	NC_012154.1_cp32_3	6369	6389	+	12.2081	1.96e-05	0.0128	TTATGAAAATGCTTTGGAATT
1	WWWASHAAANRYWWHAAAAWT	NC_012154.1_cp32_3	5703	5723	-	12.1387	2.04e-05	0.0128	AATACTAAATATTTCAAAGTA
1	WWWASHAAANRYWWHAAAAWT	NC_012154.1_cp32_3	12276	12296	+	12.1272	2.05e-05	0.0128	TCAACCAATAACATTGAAATA
1	WWWASHAAANRYWWHAAAAWT	NC_012154.1_cp32_3	20002	20022	+	12.1156	2.06e-05	0.0128	AAAGGCAAACATTTTCAATAT
1	WWWASHAAANRYWWHAAAAWT	NC_012154.1_cp32_3	25625	25645	-	12.0983	2.08e-05	0.0128	TCTAGAAAATGAAAATAAAAT
1	WWWASHAAANRYWWHAAAAWT	NC_012154.1_cp32_3	23743	23763	+	12.0809	2.11e-05	0.0128	ATTGCTGAGTACAATAAAAAT
1	WWWASHAAANRYWWHAAAAWT	NC_012154.1_cp32_3	27711	27731	+	12.0578	2.13e-05	0.0128	ATTAATAAATATTGTAAATAT
1	WWWASHAAANRYWWHAAAAWT	NC_012154.1_cp32_3	29528	29548	+	12.0578	2.13e-05	0.0128	TAAGCCAAAGTCTAATAAATT
1	WWWASHAAANRYWWHAAAAWT	NC_012154.1_cp32_3	29499	29519	+	12.0058	2.2e-05	0.0128	ATAAGCCAATATTTTAGAATT
1	WWWASHAAANRYWWHAAAAWT	NC_012154.1_cp32_3	21465	21485	-	11.9827	2.23e-05	0.0128	TTTCTAAAATATTTTCATATT
1	WWWASHAAANRYWWHAAAAWT	NC_012154.1_cp32_3	25161	25181	-	11.8786	2.37e-05	0.0129	TTTCTAAAAAATTCAAAAATC
1	WWWASHAAANRYWWHAAAAWT	NC_012154.1_cp32_3	21980	22000	+	11.8613	2.39e-05	0.0129	TTTATAAAAATCATGCAAAAT
1	WWWASHAAANRYWWHAAAAWT	NC_012154.1_cp32_3	3927	3947	+	11.8266	2.44e-05	0.0129	ATAAGTAGAAATTAATAAAAT
1	WWWASHAAANRYWWHAAAAWT	NC_012154.1_cp32_3	13402	13422	+	11.8035	2.47e-05	0.0129	TTAAACATAGACTCTCAAATT
1	WWWASHAAANRYWWHAAAAWT	NC_012154.1_cp32_3	26192	26212	-	11.7514	2.54e-05	0.0129	AATAGCACAAATAATAAACAT
1	WWWASHAAANRYWWHAAAAWT	NC_012154.1_cp32_3	19023	19043	-	11.7399	2.56e-05	0.0129	TTCTAAAAAAATATTAAATTT
1	WWWASHAAANRYWWHAAAAWT	NC_012154.1_cp32_3	20153	20173	+	11.7283	2.58e-05	0.0129	CTAATAAAAAATGAAAAAAAT
1	WWWASHAAANRYWWHAAAAWT	NC_012154.1_cp32_3	13877	13897	+	11.711	2.6e-05	0.0129	TTATGCAAAAACTCAAACTTT
1	WWWASHAAANRYWWHAAAAWT	NC_012154.1_cp32_3	15831	15851	-	11.6879	2.64e-05	0.0129	TTTACTAAAAGTATTAATGTA
1	WWWASHAAANRYWWHAAAAWT	NC_012154.1_cp32_3	22060	22080	+	11.6358	2.72e-05	0.013	TTAAAAAAATATAAAGAATTA
1	WWWASHAAANRYWWHAAAAWT	NC_012154.1_cp32_3	19898	19918	+	11.5376	2.87e-05	0.0133	ATTATTGAAAATCACAAATAT
1	WWWASHAAANRYWWHAAAAWT	NC_012154.1_cp32_3	10186	10206	+	11.5145	2.91e-05	0.0133	AAACCAGAAAATAATCAAAAT
1	WWWASHAAANRYWWHAAAAWT	NC_012154.1_cp32_3	2340	2360	+	11.4855	2.96e-05	0.0133	TATACCAATTACAAATAACTT
1	WWWASHAAANRYWWHAAAAWT	NC_012154.1_cp32_3	3713	3733	+	11.4509	3.01e-05	0.0133	TGTACCAATTACAAATAATTT
1	WWWASHAAANRYWWHAAAAWT	NC_012154.1_cp32_3	21466	21486	+	11.4277	3.05e-05	0.0133	ATATGAAAATATTTTAGAAAT
1	WWWASHAAANRYWWHAAAAWT	NC_012154.1_cp32_3	29073	29093	-	11.4162	3.07e-05	0.0133	ATTATCATAAGTTGTAAAATT
1	WWWASHAAANRYWWHAAAAWT	NC_012154.1_cp32_3	23558	23578	-	11.4046	3.09e-05	0.0133	TATACAAAATATTAATATTAT
1	WWWASHAAANRYWWHAAAAWT	NC_012154.1_cp32_3	13920	13940	-	11.3237	3.24e-05	0.0134	TAAAGCAAAAATAACGCTATT
1	WWWASHAAANRYWWHAAAAWT	NC_012154.1_cp32_3	25655	25675	-	11.3121	3.26e-05	0.0134	ATACCAAAATGCATTAAATAA
1	WWWASHAAANRYWWHAAAAWT	NC_012154.1_cp32_3	21476	21496	-	11.3006	3.28e-05	0.0134	TTTTAAAAAAATTTCTAAAAT
1	WWWASHAAANRYWWHAAAAWT	NC_012154.1_cp32_3	24845	24865	+	11.2832	3.31e-05	0.0134	GCAACAAAAAATAAAGAAATA
1	WWWASHAAANRYWWHAAAAWT	NC_012154.1_cp32_3	15932	15952	+	11.2659	3.34e-05	0.0134	AATACAAGACATTTTAAAATA
1	WWWASHAAANRYWWHAAAAWT	NC_012154.1_cp32_3	12718	12738	+	11.1618	3.54e-05	0.014	TTTAATAAACATTTCAACTAT
1	WWWASHAAANRYWWHAAAAWT	NC_012154.1_cp32_3	20776	20796	+	11.1272	3.61e-05	0.0141	AAAACCTAAAATAATAACAAT
1	WWWASHAAANRYWWHAAAAWT	NC_012154.1_cp32_3	15981	16001	+	11.0694	3.73e-05	0.0143	ACTGATAAAAGCAAAAGAATT
1	WWWASHAAANRYWWHAAAAWT	NC_012154.1_cp32_3	22900	22920	-	11.0289	3.81e-05	0.0145	TTTACAGAAATTATTATAATT
1	WWWASHAAANRYWWHAAAAWT	NC_012154.1_cp32_3	22058	22078	+	10.9595	3.96e-05	0.0148	TTTTAAAAAAATATAAAGAAT
1	WWWASHAAANRYWWHAAAAWT	NC_012154.1_cp32_3	22815	22835	-	10.9191	4.05e-05	0.0149	CTTATTAAAAATTATATAAAT
1	WWWASHAAANRYWWHAAAAWT	NC_012154.1_cp32_3	11904	11924	+	10.8902	4.12e-05	0.0149	ATGAATGAAGACTATGAAATT
1	WWWASHAAANRYWWHAAAAWT	NC_012154.1_cp32_3	21311	21331	+	10.8844	4.13e-05	0.0149	ATAACAAGATTTAAAAAAAAT
1	WWWASHAAANRYWWHAAAAWT	NC_012154.1_cp32_3	17670	17690	+	10.7977	4.33e-05	0.015	TTTTCAACATGCAAAAGAATT
1	WWWASHAAANRYWWHAAAAWT	NC_012154.1_cp32_3	8290	8310	-	10.7514	4.44e-05	0.015	TTTAGTTAAAATTTTCATTTT
1	WWWASHAAANRYWWHAAAAWT	NC_012154.1_cp32_3	26105	26125	-	10.7457	4.45e-05	0.015	TTTTTCAAAGATTTAAATATA
1	WWWASHAAANRYWWHAAAAWT	NC_012154.1_cp32_3	14877	14897	+	10.7399	4.47e-05	0.015	TTTTACAAAAATTACGATAAT
1	WWWASHAAANRYWWHAAAAWT	NC_012154.1_cp32_3	23441	23461	+	10.7168	4.52e-05	0.015	TTAACAGAGTGCTTAAATATT
1	WWWASHAAANRYWWHAAAAWT	NC_012154.1_cp32_3	26568	26588	+	10.711	4.54e-05	0.015	TAAAGGAAAAACTAAAAGATA
1	WWWASHAAANRYWWHAAAAWT	NC_012154.1_cp32_3	27625	27645	+	10.711	4.54e-05	0.015	TTTAAAAATAATAAAAATAAT
1	WWWASHAAANRYWWHAAAAWT	NC_012154.1_cp32_3	13974	13994	-	10.5723	4.89e-05	0.0159	ATTTAAAAAGGCCTTGAAAAT
1	WWWASHAAANRYWWHAAAAWT	NC_012154.1_cp32_3	13716	13736	+	10.5665	4.91e-05	0.0159	AATACCGAAATTCATAAATTT
1	WWWASHAAANRYWWHAAAAWT	NC_012154.1_cp32_3	308	328	+	10.5318	5e-05	0.0159	TTTAGTAAAAACCAAAGATAC
1	WWWASHAAANRYWWHAAAAWT	NC_012154.1_cp32_3	19024	19044	-	10.4913	5.11e-05	0.0159	TTTCTAAAAAAATATTAAATT
1	WWWASHAAANRYWWHAAAAWT	NC_012154.1_cp32_3	10315	10335	+	10.4855	5.13e-05	0.0159	ATTACTAACAATCATGATATT
1	WWWASHAAANRYWWHAAAAWT	NC_012154.1_cp32_3	20769	20789	+	10.4855	5.13e-05	0.0159	ATAATAAAAAACCTAAAATAA
1	WWWASHAAANRYWWHAAAAWT	NC_012154.1_cp32_3	23943	23963	+	10.3526	5.51e-05	0.0167	TGAATTAGAAATTATAAATTT
1	WWWASHAAANRYWWHAAAAWT	NC_012154.1_cp32_3	27757	27777	-	10.341	5.54e-05	0.0167	ATTAACATAAACTATTAATTT
1	WWWASHAAANRYWWHAAAAWT	NC_012154.1_cp32_3	21419	21439	+	10.3237	5.59e-05	0.0167	ATAGCAGAAAATAATAATTTT
1	WWWASHAAANRYWWHAAAAWT	NC_012154.1_cp32_3	13	33	-	10.3179	5.61e-05	0.0167	GATAGCAAAAACTAATATTTT
1	WWWASHAAANRYWWHAAAAWT	NC_012154.1_cp32_3	11775	11795	+	10.2775	5.73e-05	0.0167	ACTAGGAAAAATGATAAAAAC
1	WWWASHAAANRYWWHAAAAWT	NC_012154.1_cp32_3	25607	25627	+	10.2254	5.89e-05	0.0167	TTTTCTAGAGATTTAAGAATT
1	WWWASHAAANRYWWHAAAAWT	NC_012154.1_cp32_3	28665	28685	+	10.2197	5.91e-05	0.0167	TTAATTAAAAATAAAAAGTTA
1	WWWASHAAANRYWWHAAAAWT	NC_012154.1_cp32_3	10699	10719	-	10.2139	5.93e-05	0.0167	ATTGCCAAAAACAGTCATTTT
1	WWWASHAAANRYWWHAAAAWT	NC_012154.1_cp32_3	6397	6417	-	10.2081	5.95e-05	0.0167	AATAATATATATTTGAAAATT
1	WWWASHAAANRYWWHAAAAWT	NC_012154.1_cp32_3	11587	11607	+	10.1908	6e-05	0.0167	TTTACTAATTATCTAAAAAAG
1	WWWASHAAANRYWWHAAAAWT	NC_012154.1_cp32_3	27912	27932	+	10.185	6.02e-05	0.0167	TGTAGAAATAGCGAAGAAATT
1	WWWASHAAANRYWWHAAAAWT	NC_012154.1_cp32_3	29113	29133	+	10.1676	6.08e-05	0.0167	TTATCGAAACACAAGAAAAAC
1	WWWASHAAANRYWWHAAAAWT	NC_012154.1_cp32_3	26183	26203	-	10.1503	6.13e-05	0.0167	AATAATAAACATTTTCATTTT
1	WWWASHAAANRYWWHAAAAWT	NC_012154.1_cp32_3	27647	27667	-	10.0694	6.4e-05	0.0172	TGAATCAAAAACAAATATTTT
1	WWWASHAAANRYWWHAAAAWT	NC_012154.1_cp32_3	21320	21340	+	9.98844	6.68e-05	0.0177	TTTAAAAAAAATAAAACACAT
1	WWWASHAAANRYWWHAAAAWT	NC_012154.1_cp32_3	28515	28535	-	9.98266	6.7e-05	0.0177	TTCTTCAAACTTATCAAAATT
1	WWWASHAAANRYWWHAAAAWT	NC_012154.1_cp32_3	21632	21652	+	9.96532	6.77e-05	0.0177	TAAAAGAAAAATTAAAAATTA
1	WWWASHAAANRYWWHAAAAWT	NC_012154.1_cp32_3	3483	3503	+	9.90173	7e-05	0.0181	AGAGATAAAAACATACAATTT
1	WWWASHAAANRYWWHAAAAWT	NC_012154.1_cp32_3	9036	9056	+	9.89017	7.04e-05	0.0181	TGAACAAGATATTTCCAAAAT
1	WWWASHAAANRYWWHAAAAWT	NC_012154.1_cp32_3	22631	22651	-	9.87283	7.1e-05	0.0181	TTAAAAAAATACTTATTAAAT
1	WWWASHAAANRYWWHAAAAWT	NC_012154.1_cp32_3	19124	19144	+	9.85549	7.17e-05	0.0181	CTTTCAAAAGCTATAAAAAAT
1	WWWASHAAANRYWWHAAAAWT	NC_012154.1_cp32_3	20957	20977	-	9.80925	7.34e-05	0.0184	AATTTCATAAATATTAAATTT
1	WWWASHAAANRYWWHAAAAWT	NC_012154.1_cp32_3	20012	20032	-	9.79191	7.41e-05	0.0184	TTCAATAAGAATATTGAAAAT
1	WWWASHAAANRYWWHAAAAWT	NC_012154.1_cp32_3	12440	12460	-	9.77457	7.48e-05	0.0184	TTTAGCAAAAATTACTTAAAC
1	WWWASHAAANRYWWHAAAAWT	NC_012154.1_cp32_3	21677	21697	+	9.75145	7.57e-05	0.0184	AGTTGGAAACGTTAAAAATTT
1	WWWASHAAANRYWWHAAAAWT	NC_012154.1_cp32_3	24472	24492	+	9.74566	7.59e-05	0.0184	GCACTAAAAAATTAAAAAAAT
1	WWWASHAAANRYWWHAAAAWT	NC_012154.1_cp32_3	27245	27265	-	9.69364	7.8e-05	0.0186	TAAATCAAAAATTTGTAAATA
1	WWWASHAAANRYWWHAAAAWT	NC_012154.1_cp32_3	27634	27654	+	9.69364	7.8e-05	0.0186	AATAAAAATAATAAAAATATT
1	WWWASHAAANRYWWHAAAAWT	NC_012154.1_cp32_3	7131	7151	+	9.65896	7.94e-05	0.0186	AATTCAAAATGCCTTCAACTT
1	WWWASHAAANRYWWHAAAAWT	NC_012154.1_cp32_3	26924	26944	+	9.60694	8.16e-05	0.0186	AATAAAAAAGAATAGAAAAAT
1	WWWASHAAANRYWWHAAAAWT	NC_012154.1_cp32_3	18710	18730	-	9.60116	8.18e-05	0.0186	AATCCTAAAAATTAAGAATAC
1	WWWASHAAANRYWWHAAAAWT	NC_012154.1_cp32_3	26925	26945	+	9.58382	8.26e-05	0.0186	ATAAAAAAGAATAGAAAAATT
1	WWWASHAAANRYWWHAAAAWT	NC_012154.1_cp32_3	4671	4691	+	9.56069	8.36e-05	0.0186	ACTATTAAAGCTATTAATAAT
1	WWWASHAAANRYWWHAAAAWT	NC_012154.1_cp32_3	10899	10919	+	9.56069	8.36e-05	0.0186	AATAGTAAAAACATTTGCATT
1	WWWASHAAANRYWWHAAAAWT	NC_012154.1_cp32_3	20364	20384	-	9.54335	8.43e-05	0.0186	TTTCTCATAAACTCCAAATTT
1	WWWASHAAANRYWWHAAAAWT	NC_012154.1_cp32_3	15181	15201	+	9.51445	8.56e-05	0.0186	TAAAATGAAGGATTAAAAAAT
1	WWWASHAAANRYWWHAAAAWT	NC_012154.1_cp32_3	21475	21495	-	9.51445	8.56e-05	0.0186	TTTAAAAAAATTTCTAAAATA
1	WWWASHAAANRYWWHAAAAWT	NC_012154.1_cp32_3	74	94	+	9.50867	8.58e-05	0.0186	TTTAAGAAAAACAAAACTAAT
1	WWWASHAAANRYWWHAAAAWT	NC_012154.1_cp32_3	18039	18059	-	9.50867	8.58e-05	0.0186	TTAATCAAAAGCAAGAACAAA
1	WWWASHAAANRYWWHAAAAWT	NC_012154.1_cp32_3	26056	26076	-	9.50867	8.58e-05	0.0186	TTAACAAAACGCAAATGTAAT
1	WWWASHAAANRYWWHAAAAWT	NC_012154.1_cp32_3	17399	17419	-	9.49711	8.64e-05	0.0186	TATCCTAAAAATTTATCAAAT
1	WWWASHAAANRYWWHAAAAWT	NC_012154.1_cp32_3	22511	22531	+	9.45665	8.82e-05	0.0188	TGTAGAAAAAGCTTTACAAAA
1	WWWASHAAANRYWWHAAAAWT	NC_012154.1_cp32_3	18963	18983	-	9.39884	9.08e-05	0.0192	TTTAGTAAAAATATAAATTGA
1	WWWASHAAANRYWWHAAAAWT	NC_012154.1_cp32_3	6827	6847	-	9.37572	9.19e-05	0.0193	TAAATTCAATGTTATAAAGTT
1	WWWASHAAANRYWWHAAAAWT	NC_012154.1_cp32_3	25195	25215	-	9.30636	9.53e-05	0.0199	AAGTTTAAAGATAACCAAATT
1	WWWASHAAANRYWWHAAAAWT	NC_012154.1_cp32_3	25585	25605	-	9.23121	9.9e-05	0.0205	TCACCTAAACGTAAGAAAAAA
1	WWWASHAAANRYWWHAAAAWT	NC_012154.1_cp32_3	20705	20725	+	9.21965	9.96e-05	0.0205	AGAACAACAAGTATATAAATT
# FIMO (Find Individual Motif Occurrences): Version 5.5.5 compiled on Dec 6 2023 at 19:32:37
# The format of this file is described at https://meme-suite.org/meme/doc/fimo-output-format.html#tsv_results.
# fimo --oc . --verbosity 1 --bgfile --nrdb-- --thresh 1.0E-4 motifs.meme NC_012154.1_cp32_3.fa
