## Supplementary material for "Characterization and genomic analysis of the Lyme disease spirochete bacteriophage ϕBB-1": Supp data file 1: fimo_motif2_cp32-5.tsv

motif_id	motif_alt_id	sequence_name	start	stop	strand	score	p-value	q-value	matched_sequence
1	WWWASHAAANRYWWHAAAAWT	NC_012149.1_cp32_5	25998	26018	+	21.7746	1.28e-08	0.00036	TTAAGTAAAAGTAATAAAAAT
1	WWWASHAAANRYWWHAAAAWT	NC_012149.1_cp32_5	26181	26201	+	20.4277	4.86e-08	0.000593	TATAGCAAAGACTTGAAAATT
1	WWWASHAAANRYWWHAAAAWT	NC_012149.1_cp32_5	26041	26061	+	20.1445	6.32e-08	0.000593	TTTACTAAAAACGAAAAATTT
1	WWWASHAAANRYWWHAAAAWT	NC_012149.1_cp32_5	18045	18065	-	19.3295	1.31e-07	0.000865	TAAAACAAAAGTATTAAAATT
1	WWWASHAAANRYWWHAAAAWT	NC_012149.1_cp32_5	11959	11979	+	19.1445	1.54e-07	0.000865	ATGACTAAAGACTATAAAATT
1	WWWASHAAANRYWWHAAAAWT	NC_012149.1_cp32_5	26203	26223	-	18.8035	2.05e-07	0.000963	ATTATAAAACACATACAAATT
1	WWWASHAAANRYWWHAAAAWT	NC_012149.1_cp32_5	9687	9707	+	18.4682	2.7e-07	0.00109	TGTATTAAATGCAACAAAATT
1	WWWASHAAANRYWWHAAAAWT	NC_012149.1_cp32_5	19544	19564	+	17.1329	7.66e-07	0.0027	ATTAGAAAAAGTATTAAAAGT
1	WWWASHAAANRYWWHAAAAWT	NC_012149.1_cp32_5	17319	17339	-	16.6185	1.12e-06	0.00336	ATTAGTAAAAATAAACAAAGT
1	WWWASHAAANRYWWHAAAAWT	NC_012149.1_cp32_5	10351	10371	+	16.5318	1.19e-06	0.00336	AATATTAAAAATAAAAATATT
1	WWWASHAAANRYWWHAAAAWT	NC_012149.1_cp32_5	25857	25877	-	16.3295	1.38e-06	0.00353	AAAACAAAATTCTTAAAAATT
1	WWWASHAAANRYWWHAAAAWT	NC_012149.1_cp32_5	22013	22033	+	15.8613	1.91e-06	0.0045	TTTACAAAAGATTATAAATTG
1	WWWASHAAANRYWWHAAAAWT	NC_012149.1_cp32_5	19205	19225	-	15.3179	2.78e-06	0.00603	TTAAATTAATATAAAAAAATT
1	WWWASHAAANRYWWHAAAAWT	NC_012149.1_cp32_5	27119	27139	-	14.8555	3.79e-06	0.0067	ACAAATAAAAACAAAAATATT
1	WWWASHAAANRYWWHAAAAWT	NC_012149.1_cp32_5	138	158	+	14.8497	3.8e-06	0.0067	TTTAGAAATTATATAGAAAAT
1	WWWASHAAANRYWWHAAAAWT	NC_012149.1_cp32_5	18338	18358	-	14.8497	3.8e-06	0.0067	TTTAATAAAAACTTAAAATCT
1	WWWASHAAANRYWWHAAAAWT	NC_012149.1_cp32_5	25878	25898	-	14.6705	4.28e-06	0.00709	AATACCAAAAACTAATAAATG
1	WWWASHAAANRYWWHAAAAWT	NC_012149.1_cp32_5	5909	5929	+	14.4104	5.07e-06	0.00793	TTTAGAGAATATATCAATAAT
1	WWWASHAAANRYWWHAAAAWT	NC_012149.1_cp32_5	19078	19098	-	14.2659	5.56e-06	0.00825	TTTGCTAAAAATAATAATATA
1	WWWASHAAANRYWWHAAAAWT	NC_012149.1_cp32_5	25402	25422	-	13.8786	7.12e-06	0.01	ATTTCTAAAAAATTCAAAAAT
1	WWWASHAAANRYWWHAAAAWT	NC_012149.1_cp32_5	26213	26233	-	13.5087	8.97e-06	0.0117	ATTACAAAAGATTATAAAACA
1	WWWASHAAANRYWWHAAAAWT	NC_012149.1_cp32_5	21170	21190	-	13.4046	9.56e-06	0.0117	TATATTAAAATTTTCCAAATT
1	WWWASHAAANRYWWHAAAAWT	NC_012149.1_cp32_5	26305	26325	+	13.3873	9.66e-06	0.0117	ACAGCTGAATGTAACAAAATT
1	WWWASHAAANRYWWHAAAAWT	NC_012149.1_cp32_5	21076	21096	+	13.2717	1.04e-05	0.0117	TTTATCAAAATCAAAAAAGAT
1	WWWASHAAANRYWWHAAAAWT	NC_012149.1_cp32_5	27777	27797	-	13.2717	1.04e-05	0.0117	TAAAGCAAATATAAAATAATA
1	WWWASHAAANRYWWHAAAAWT	NC_012149.1_cp32_5	8629	8649	-	13.1387	1.12e-05	0.0122	ATAGTCAAAAGTAACAAAATC
1	WWWASHAAANRYWWHAAAAWT	NC_012149.1_cp32_5	19917	19937	+	12.9422	1.27e-05	0.0124	ATAATCAAAAACATAAAAAGA
1	WWWASHAAANRYWWHAAAAWT	NC_012149.1_cp32_5	12620	12640	-	12.9017	1.3e-05	0.0124	GTTTTTAAAAATATCAAAAAT
1	WWWASHAAANRYWWHAAAAWT	NC_012149.1_cp32_5	21179	21199	-	12.8613	1.33e-05	0.0124	TATTTCATATATATTAAAATT
1	WWWASHAAANRYWWHAAAAWT	NC_012149.1_cp32_5	13652	13672	+	12.7399	1.43e-05	0.0124	TTTAAAAAAAATCAAGATATT
1	WWWASHAAANRYWWHAAAAWT	NC_012149.1_cp32_5	19090	19110	+	12.5838	1.57e-05	0.0124	TTTAGCAAATTCTAAAATATA
1	WWWASHAAANRYWWHAAAAWT	NC_012149.1_cp32_5	6391	6411	+	12.5491	1.6e-05	0.0124	TTTAGTATAAATTTTCAAATA
1	WWWASHAAANRYWWHAAAAWT	NC_012149.1_cp32_5	19426	19446	+	12.5202	1.63e-05	0.0124	TAAACAAAAAAGATAAGAAAT
1	WWWASHAAANRYWWHAAAAWT	NC_012149.1_cp32_5	15513	15533	-	12.422	1.73e-05	0.0124	TTTAGAAAATATATCAATAAG
1	WWWASHAAANRYWWHAAAAWT	NC_012149.1_cp32_5	12325	12345	+	12.3873	1.76e-05	0.0124	ATTAAAGCAAACAATAAAATT
1	WWWASHAAANRYWWHAAAAWT	NC_012149.1_cp32_5	2490	2510	+	12.3237	1.83e-05	0.0124	ACTTTCAAAGGCACACAAATT
1	WWWASHAAANRYWWHAAAAWT	NC_012149.1_cp32_5	15183	15203	+	12.3179	1.83e-05	0.0124	TTTAGCAAAAATTGTGATTTT
1	WWWASHAAANRYWWHAAAAWT	NC_012149.1_cp32_5	20121	20141	+	12.3121	1.84e-05	0.0124	ATTATTGAAAATCATAAATAT
1	WWWASHAAANRYWWHAAAAWT	NC_012149.1_cp32_5	11823	11843	+	12.2486	1.91e-05	0.0124	ATTAGGAAAAATGATAAAAAC
1	WWWASHAAANRYWWHAAAAWT	NC_012149.1_cp32_5	17600	17620	+	12.2428	1.92e-05	0.0124	ATATTCAAAAACAAAAAGAAT
1	WWWASHAAANRYWWHAAAAWT	NC_012149.1_cp32_5	6372	6392	+	12.2081	1.96e-05	0.0124	TTATGAAAATGCTTTGGAATT
1	WWWASHAAANRYWWHAAAAWT	NC_012149.1_cp32_5	5706	5726	-	12.1387	2.04e-05	0.0124	AATACTAAATATTTCAAAGTA
1	WWWASHAAANRYWWHAAAAWT	NC_012149.1_cp32_5	22166	22186	+	12.104	2.08e-05	0.0124	ATAAAAAAATCCAAACAAAAT
1	WWWASHAAANRYWWHAAAAWT	NC_012149.1_cp32_5	3048	3068	+	12.0983	2.08e-05	0.0124	ATTGCCAATTACTAACAATTT
1	WWWASHAAANRYWWHAAAAWT	NC_012149.1_cp32_5	23983	24003	+	12.0809	2.11e-05	0.0124	ATTGCTGAGTACAATAAAAAT
1	WWWASHAAANRYWWHAAAAWT	NC_012149.1_cp32_5	18753	18773	-	12.0694	2.12e-05	0.0124	AATTCAAAATGTTATAAAAAA
1	WWWASHAAANRYWWHAAAAWT	NC_012149.1_cp32_5	23800	23820	-	12.0694	2.12e-05	0.0124	TTTATATAAAATATCAATATT
1	WWWASHAAANRYWWHAAAAWT	NC_012149.1_cp32_5	29678	29698	+	12.0578	2.13e-05	0.0124	TAAGCCAAAGTCTAATAAATT
1	WWWASHAAANRYWWHAAAAWT	NC_012149.1_cp32_5	29649	29669	+	12.0058	2.2e-05	0.0124	ATAAGCCAATATTTTAGAATT
1	WWWASHAAANRYWWHAAAAWT	NC_012149.1_cp32_5	27645	27665	+	12	2.21e-05	0.0124	TTAAGAAAAGCTAAAAAAGAT
1	WWWASHAAANRYWWHAAAAWT	NC_012149.1_cp32_5	25401	25421	-	11.8786	2.37e-05	0.013	TTTCTAAAAAATTCAAAAATC
1	WWWASHAAANRYWWHAAAAWT	NC_012149.1_cp32_5	13457	13477	+	11.8035	2.47e-05	0.013	TTAAACATAGACTCTCAAATT
1	WWWASHAAANRYWWHAAAAWT	NC_012149.1_cp32_5	19241	19261	-	11.7399	2.56e-05	0.013	TTCTAAAAAAATATTAAATTT
1	WWWASHAAANRYWWHAAAAWT	NC_012149.1_cp32_5	13932	13952	+	11.711	2.6e-05	0.013	TTATGCAAAAACTCAAACTTT
1	WWWASHAAANRYWWHAAAAWT	NC_012149.1_cp32_5	15886	15906	-	11.6879	2.64e-05	0.013	TTTACTAAAAGTATTAATGTA
1	WWWASHAAANRYWWHAAAAWT	NC_012149.1_cp32_5	17903	17923	+	11.659	2.68e-05	0.013	ATTGGCAAAACTAAAAACATT
1	WWWASHAAANRYWWHAAAAWT	NC_012149.1_cp32_5	19004	19024	+	11.6532	2.69e-05	0.013	TTTACAAAAATTTTACAAAAA
1	WWWASHAAANRYWWHAAAAWT	NC_012149.1_cp32_5	23296	23316	-	11.6532	2.69e-05	0.013	TTTACAAAAATTTTACAAAAA
1	WWWASHAAANRYWWHAAAAWT	NC_012149.1_cp32_5	22316	22336	+	11.6358	2.72e-05	0.013	TTAAAAAAATATAAAGAATTA
1	WWWASHAAANRYWWHAAAAWT	NC_012149.1_cp32_5	8305	8325	+	11.5896	2.79e-05	0.013	TTAACTAAAAATAAAACTTAT
1	WWWASHAAANRYWWHAAAAWT	NC_012149.1_cp32_5	27217	27237	+	11.578	2.81e-05	0.013	TAAATAAAAGACTAGATAATT
1	WWWASHAAANRYWWHAAAAWT	NC_012149.1_cp32_5	16036	16056	+	11.5491	2.85e-05	0.013	ACTGACAAAAGCAAAAGAATT
1	WWWASHAAANRYWWHAAAAWT	NC_012149.1_cp32_5	2343	2363	+	11.4855	2.96e-05	0.0132	TATACCAATTACAAATAACTT
1	WWWASHAAANRYWWHAAAAWT	NC_012149.1_cp32_5	19949	19969	+	11.4277	3.05e-05	0.0133	ATTGCTAAAAAACACAAATTT
1	WWWASHAAANRYWWHAAAAWT	NC_012149.1_cp32_5	29223	29243	-	11.4162	3.07e-05	0.0133	ATTATCATAAGTTGTAAAATT
1	WWWASHAAANRYWWHAAAAWT	NC_012149.1_cp32_5	18028	18048	+	11.3468	3.2e-05	0.0136	TTTTCAACATACAAAAGAATT
1	WWWASHAAANRYWWHAAAAWT	NC_012149.1_cp32_5	13975	13995	-	11.3237	3.24e-05	0.0136	TAAAGCAAAAATAACGCTATT
1	WWWASHAAANRYWWHAAAAWT	NC_012149.1_cp32_5	25085	25105	+	11.2832	3.31e-05	0.0137	GCAACAAAAAATAAAGAAATA
1	WWWASHAAANRYWWHAAAAWT	NC_012149.1_cp32_5	15987	16007	+	11.2659	3.34e-05	0.0137	AATACAAGACATTTTAAAATA
1	WWWASHAAANRYWWHAAAAWT	NC_012149.1_cp32_5	20998	21018	+	11.1272	3.61e-05	0.0144	AAAACCTAAAATAATAACAAT
1	WWWASHAAANRYWWHAAAAWT	NC_012149.1_cp32_5	8630	8650	-	11.1156	3.63e-05	0.0144	TATAGTCAAAAGTAACAAAAT
1	WWWASHAAANRYWWHAAAAWT	NC_012149.1_cp32_5	10950	10970	+	11.0462	3.78e-05	0.0147	AATTGTAAAAACATTTGAATT
1	WWWASHAAANRYWWHAAAAWT	NC_012149.1_cp32_5	20366	20386	+	11	3.87e-05	0.0147	ATTATTAGAAATAATAAAAAA
1	WWWASHAAANRYWWHAAAAWT	NC_012149.1_cp32_5	11173	11193	+	10.9595	3.96e-05	0.0147	AAATCTAAACGAACAAAAATT
1	WWWASHAAANRYWWHAAAAWT	NC_012149.1_cp32_5	22314	22334	+	10.9595	3.96e-05	0.0147	TTTTAAAAAAATATAAAGAAT
1	WWWASHAAANRYWWHAAAAWT	NC_012149.1_cp32_5	20225	20245	+	10.948	3.99e-05	0.0147	AAAGGAAAACATTTTCAATAT
1	WWWASHAAANRYWWHAAAAWT	NC_012149.1_cp32_5	17926	17946	+	10.9306	4.03e-05	0.0147	TCAATCAAAAATAAAAACCTT
1	WWWASHAAANRYWWHAAAAWT	NC_012149.1_cp32_5	27446	27466	-	10.9133	4.06e-05	0.0147	TGTATCAAATAATTAAAAATC
1	WWWASHAAANRYWWHAAAAWT	NC_012149.1_cp32_5	8293	8313	-	10.7514	4.44e-05	0.0152	TTTAGTTAAAATTTTCATTTT
1	WWWASHAAANRYWWHAAAAWT	NC_012149.1_cp32_5	26327	26347	-	10.7457	4.45e-05	0.0152	TTTTTCAAAGATTTAAATATA
1	WWWASHAAANRYWWHAAAAWT	NC_012149.1_cp32_5	14932	14952	+	10.7399	4.47e-05	0.0152	TTTTACAAAAATTACGATAAT
1	WWWASHAAANRYWWHAAAAWT	NC_012149.1_cp32_5	25850	25870	+	10.7283	4.5e-05	0.0152	TTTAGTGAATTTTTAAGAATT
1	WWWASHAAANRYWWHAAAAWT	NC_012149.1_cp32_5	21644	21664	+	10.711	4.54e-05	0.0152	ATAGCAGAAAATGATAAATTT
1	WWWASHAAANRYWWHAAAAWT	NC_012149.1_cp32_5	22236	22256	+	10.7052	4.55e-05	0.0152	TTTATAAAAAGCATGCTAAAT
1	WWWASHAAANRYWWHAAAAWT	NC_012149.1_cp32_5	25868	25888	-	10.6821	4.61e-05	0.0152	ACTAATAAATGAAAACAAAAT
1	WWWASHAAANRYWWHAAAAWT	NC_012149.1_cp32_5	18141	18161	-	10.6763	4.63e-05	0.0152	TTGGGTAAATATTTTAAAAAA
1	WWWASHAAANRYWWHAAAAWT	NC_012149.1_cp32_5	14029	14049	-	10.5723	4.89e-05	0.0155	ATTTAAAAAGGCCTTGAAAAT
1	WWWASHAAANRYWWHAAAAWT	NC_012149.1_cp32_5	26009	26029	+	10.5607	4.92e-05	0.0155	TAATAAAAATAGATAAAAAAT
1	WWWASHAAANRYWWHAAAAWT	NC_012149.1_cp32_5	10944	10964	+	10.5549	4.94e-05	0.0155	AATAGAAATTGTAAAAACATT
1	WWWASHAAANRYWWHAAAAWT	NC_012149.1_cp32_5	9145	9165	+	10.5491	4.95e-05	0.0155	CTTAGCAAACAATCTAAATTT
1	WWWASHAAANRYWWHAAAAWT	NC_012149.1_cp32_5	308	328	+	10.5318	5e-05	0.0155	TTTAGTAAAAACCAAAGATAC
1	WWWASHAAANRYWWHAAAAWT	NC_012149.1_cp32_5	19242	19262	-	10.4913	5.11e-05	0.0155	TTTCTAAAAAAATATTAAATT
1	WWWASHAAANRYWWHAAAAWT	NC_012149.1_cp32_5	20991	21011	+	10.4855	5.13e-05	0.0155	ATAATAAAAAACCTAAAATAA
1	WWWASHAAANRYWWHAAAAWT	NC_012149.1_cp32_5	16215	16235	+	10.3642	5.47e-05	0.0163	TTATTCAAACACTAAAATCTT
1	WWWASHAAANRYWWHAAAAWT	NC_012149.1_cp32_5	24183	24203	+	10.3526	5.51e-05	0.0163	TGAATTAGAAATTATAAATTT
1	WWWASHAAANRYWWHAAAAWT	NC_012149.1_cp32_5	13	33	-	10.3179	5.61e-05	0.0165	GATAGCAAAAACTAATATTTT
1	WWWASHAAANRYWWHAAAAWT	NC_012149.1_cp32_5	24087	24107	-	10.2717	5.75e-05	0.0166	TCTATTAAAAAGAACAAATTA
1	WWWASHAAANRYWWHAAAAWT	NC_012149.1_cp32_5	20078	20098	+	10.2601	5.79e-05	0.0166	TTTACAAAAAGTATACGAAAG
1	WWWASHAAANRYWWHAAAAWT	NC_012149.1_cp32_5	10750	10770	-	10.2139	5.93e-05	0.0166	ATTGCCAAAAACAGTCATTTT
1	WWWASHAAANRYWWHAAAAWT	NC_012149.1_cp32_5	6400	6420	-	10.2081	5.95e-05	0.0166	AATAATATATATTTGAAAATT
1	WWWASHAAANRYWWHAAAAWT	NC_012149.1_cp32_5	20376	20396	+	10.1965	5.99e-05	0.0166	ATAATAAAAAATGAAAAGAAT
1	WWWASHAAANRYWWHAAAAWT	NC_012149.1_cp32_5	8149	8169	-	10.185	6.02e-05	0.0166	TTCAGTAAAAATTGCATAATT
1	WWWASHAAANRYWWHAAAAWT	NC_012149.1_cp32_5	17677	17697	-	10.1214	6.23e-05	0.017	TTTAATATAAGTATCAAAAGT
1	WWWASHAAANRYWWHAAAAWT	NC_012149.1_cp32_5	26483	26503	+	10.0983	6.31e-05	0.0171	AAAACAAAATGTAAAAGAAAA
1	WWWASHAAANRYWWHAAAAWT	NC_012149.1_cp32_5	18397	18417	-	10.0578	6.44e-05	0.0171	TTAATCAAAAACAAGAACAAA
1	WWWASHAAANRYWWHAAAAWT	NC_012149.1_cp32_5	26278	26298	-	10.0578	6.44e-05	0.0171	TTAACAAAACACAAATGTAAT
1	WWWASHAAANRYWWHAAAAWT	NC_012149.1_cp32_5	27122	27142	-	10.0231	6.56e-05	0.0173	ACTACAAATAAAAACAAAAAT
1	WWWASHAAANRYWWHAAAAWT	NC_012149.1_cp32_5	28665	28685	-	9.98266	6.7e-05	0.0174	TTCTTCAAACTTATCAAAATT
1	WWWASHAAANRYWWHAAAAWT	NC_012149.1_cp32_5	11940	11960	+	9.95376	6.81e-05	0.0174	TAAAGTAAAGGGGATTAAAAT
1	WWWASHAAANRYWWHAAAAWT	NC_012149.1_cp32_5	12472	12492	+	9.9422	6.85e-05	0.0174	ATTAGCAATAATATTAATAGT
1	WWWASHAAANRYWWHAAAAWT	NC_012149.1_cp32_5	22012	22032	+	9.93064	6.89e-05	0.0174	TTTTACAAAAGATTATAAATT
1	WWWASHAAANRYWWHAAAAWT	NC_012149.1_cp32_5	7134	7154	+	9.91329	6.95e-05	0.0174	AATTCAAAAAGCCTTCAACTT
1	WWWASHAAANRYWWHAAAAWT	NC_012149.1_cp32_5	4296	4316	-	9.89017	7.04e-05	0.0174	TTGAGCAAAAGGAAGTAAATT
1	WWWASHAAANRYWWHAAAAWT	NC_012149.1_cp32_5	9039	9059	+	9.89017	7.04e-05	0.0174	TGAACAAGATATTTCCAAAAT
1	WWWASHAAANRYWWHAAAAWT	NC_012149.1_cp32_5	12495	12515	-	9.77457	7.48e-05	0.0182	TTTAGCAAAAATTACTTAAAC
1	WWWASHAAANRYWWHAAAAWT	NC_012149.1_cp32_5	26974	26994	+	9.77457	7.48e-05	0.0182	AAGATAAAAAATAATAAAAAA
1	WWWASHAAANRYWWHAAAAWT	NC_012149.1_cp32_5	24712	24732	+	9.74566	7.59e-05	0.0183	GCACTAAAAAATTAAAAAAAT
1	WWWASHAAANRYWWHAAAAWT	NC_012149.1_cp32_5	8548	8568	-	9.63584	8.04e-05	0.0192	TAAATGAAAAGTATTAAATTG
1	WWWASHAAANRYWWHAAAAWT	NC_012149.1_cp32_5	17734	17754	+	9.54335	8.43e-05	0.0197	TGTAATAATAATAATAAATAT
1	WWWASHAAANRYWWHAAAAWT	NC_012149.1_cp32_5	20586	20606	-	9.54335	8.43e-05	0.0197	TTTCTCATAAACTCCAAATTT
1	WWWASHAAANRYWWHAAAAWT	NC_012149.1_cp32_5	23681	23701	+	9.53757	8.46e-05	0.0197	TAAACAGAGTGCTTAAATATT
1	WWWASHAAANRYWWHAAAAWT	NC_012149.1_cp32_5	15236	15256	+	9.51445	8.56e-05	0.0197	TAAAATGAAGGATTAAAAAAT
1	WWWASHAAANRYWWHAAAAWT	NC_012149.1_cp32_5	74	94	+	9.50867	8.58e-05	0.0197	TTTAAGAAAAACAAAACTAAT
1	WWWASHAAANRYWWHAAAAWT	NC_012149.1_cp32_5	17932	17952	+	9.49133	8.66e-05	0.0197	AAAAATAAAAACCTTAATTAT
1	WWWASHAAANRYWWHAAAAWT	NC_012149.1_cp32_5	12604	12624	+	9.46821	8.77e-05	0.0198	ATGAACAAAAACAAAGATTTT
1	WWWASHAAANRYWWHAAAAWT	NC_012149.1_cp32_5	21140	21160	+	9.45087	8.84e-05	0.0198	TATTTTAATAATATACAAAAT
1	WWWASHAAANRYWWHAAAAWT	NC_012149.1_cp32_5	27788	27808	-	9.4104	9.03e-05	0.0198	TTTAAAGAAAATAAAGCAAAT
1	WWWASHAAANRYWWHAAAAWT	NC_012149.1_cp32_5	18128	18148	-	9.40462	9.06e-05	0.0198	TTAAAAAAATATTTCAATAAA
1	WWWASHAAANRYWWHAAAAWT	NC_012149.1_cp32_5	19180	19200	-	9.39884	9.08e-05	0.0198	TTTAGTAAAAATATAAATTGA
1	WWWASHAAANRYWWHAAAAWT	NC_012149.1_cp32_5	20235	20255	-	9.32948	9.41e-05	0.0202	TTCAATAAGGATATTGAAAAT
1	WWWASHAAANRYWWHAAAAWT	NC_012149.1_cp32_5	21829	21849	+	9.30636	9.53e-05	0.0202	ACAATTAAATAAAAGAAATTT
1	WWWASHAAANRYWWHAAAAWT	NC_012149.1_cp32_5	25435	25455	-	9.30636	9.53e-05	0.0202	AAGTTTAAAGATAACCAAATT
1	WWWASHAAANRYWWHAAAAWT	NC_012149.1_cp32_5	9790	9810	+	9.30058	9.55e-05	0.0202	TTAACTGAAGCCTATAATTAT
1	WWWASHAAANRYWWHAAAAWT	NC_012149.1_cp32_5	27973	27993	-	9.2659	9.73e-05	0.0204	ATCCTCTAAAATAACAAAATT
1	WWWASHAAANRYWWHAAAAWT	NC_012149.1_cp32_5	9050	9070	+	9.23121	9.9e-05	0.0205	TTTCCAAAATGGAAAAATATC
1	WWWASHAAANRYWWHAAAAWT	NC_012149.1_cp32_5	25845	25865	-	9.23121	9.9e-05	0.0205	TTAAAAATTCACTAAAAAATT
1	WWWASHAAANRYWWHAAAAWT	NC_012149.1_cp32_5	20927	20947	+	9.21965	9.96e-05	0.0205	AGAACAACAAGTATATAAATT
# FIMO (Find Individual Motif Occurrences): Version 5.5.5 compiled on Dec 6 2023 at 19:32:37
# The format of this file is described at https://meme-suite.org/meme/doc/fimo-output-format.html#tsv_results.
# fimo --oc . --verbosity 1 --bgfile --nrdb-- --thresh 1.0E-4 motifs.meme NC_012149.1_cp32_5.fa
