## Supplementary material for "Characterization and genomic analysis of the Lyme disease spirochete bacteriophage ϕBB-1": Supp data file 1: fimo_motif2_cp32-10.tsv

motif_id	motif_alt_id	sequence_name	start	stop	strand	score	p-value	q-value	matched_sequence
1	WWWASHAAANRYWWHAAAAWT	NC_012152.1_cp32_10	25775	25795	+	22.659	4.74e-09	0.000141	TTAAGTAAAAGCAATAAAAAT
1	WWWASHAAANRYWWHAAAAWT	NC_012152.1_cp32_10	25818	25838	+	20.5318	4.41e-08	0.000656	TGTACCAAAAACAAAAAATTT
1	WWWASHAAANRYWWHAAAAWT	NC_012152.1_cp32_10	25958	25978	+	19.4855	1.14e-07	0.000763	TATAGCAAAGACCTTGAAATT
1	WWWASHAAANRYWWHAAAAWT	NC_012152.1_cp32_10	17887	17907	-	19.3295	1.31e-07	0.000763	TAAAACAAAAGTATTAAAATT
1	WWWASHAAANRYWWHAAAAWT	NC_012152.1_cp32_10	25980	26000	-	19.1618	1.51e-07	0.000763	ACTACAAAACACATACAAATT
1	WWWASHAAANRYWWHAAAAWT	NC_012152.1_cp32_10	11913	11933	+	19.1445	1.54e-07	0.000763	ATGACTAAAGACTATAAAATT
1	WWWASHAAANRYWWHAAAAWT	NC_012152.1_cp32_10	26964	26984	+	17.659	5.14e-07	0.00219	AGAACAAAATGCAAAAAAAAT
1	WWWASHAAANRYWWHAAAAWT	NC_012152.1_cp32_10	19264	19284	+	17.3815	6.35e-07	0.00237	TAAACAAAAAAGATAAAAAAT
1	WWWASHAAANRYWWHAAAAWT	NC_012152.1_cp32_10	19382	19402	+	17.1329	7.66e-07	0.00254	ATTAGAAAAAGTATTAAAAGT
1	WWWASHAAANRYWWHAAAAWT	NC_012152.1_cp32_10	17130	17150	-	16.5491	1.18e-06	0.00323	AGTAGCAAAGATATACAAAAT
1	WWWASHAAANRYWWHAAAAWT	NC_012152.1_cp32_10	21349	21369	-	16.5318	1.19e-06	0.00323	ATAACCAAAAATATTGGAATT
1	WWWASHAAANRYWWHAAAAWT	NC_012152.1_cp32_10	25634	25654	-	16.3295	1.38e-06	0.00342	AAAACAAAATTCTTAAAAATT
1	WWWASHAAANRYWWHAAAAWT	NC_012152.1_cp32_10	138	158	+	15.8208	1.97e-06	0.00428	TTTAGAAATTACATTGAAAAT
1	WWWASHAAANRYWWHAAAAWT	NC_012152.1_cp32_10	15138	15158	+	15.7919	2.01e-06	0.00428	TTTAGCAAAAATTACCATTTT
1	WWWASHAAANRYWWHAAAAWT	NC_012152.1_cp32_10	11776	11796	+	15.5491	2.38e-06	0.00472	ATTAGGAAAAATAATAAAAAC
1	WWWASHAAANRYWWHAAAAWT	NC_012152.1_cp32_10	20211	20231	+	15.341	2.74e-06	0.0051	ATAATAAAAAATGAAAAAAAT
1	WWWASHAAANRYWWHAAAAWT	NC_012152.1_cp32_10	5916	5936	+	14.4104	5.07e-06	0.00825	TTTAGAGAATATATCAATAAT
1	WWWASHAAANRYWWHAAAAWT	NC_012152.1_cp32_10	22221	22241	+	14.4046	5.09e-06	0.00825	AATATAGAAAGTATAAAAAAT
1	WWWASHAAANRYWWHAAAAWT	NC_012152.1_cp32_10	10903	10923	+	14.3526	5.26e-06	0.00825	AATAGTAAAAACATTTGAATT
1	WWWASHAAANRYWWHAAAAWT	NC_012152.1_cp32_10	19819	19839	+	14.1792	5.88e-06	0.00876	TGAAAGAAAAACAAAAAAAAT
1	WWWASHAAANRYWWHAAAAWT	NC_012152.1_cp32_10	9691	9711	+	13.8497	7.25e-06	0.0101	TGTATTAAATGCAACAAAACT
1	WWWASHAAANRYWWHAAAAWT	NC_012152.1_cp32_10	26697	26717	+	13.8092	7.44e-06	0.0101	AATAACAAAGATAGAAAAAAT
1	WWWASHAAANRYWWHAAAAWT	NC_012152.1_cp32_10	25990	26010	-	13.6185	8.38e-06	0.0109	ATTACAAAAGACTACAAAACA
1	WWWASHAAANRYWWHAAAAWT	NC_012152.1_cp32_10	12168	12188	-	13.4162	9.49e-06	0.0115	TTTATCAAAAATATTAACACT
1	WWWASHAAANRYWWHAAAAWT	NC_012152.1_cp32_10	26082	26102	+	13.3873	9.66e-06	0.0115	ACAGCTGAATGTAACAAAATT
1	WWWASHAAANRYWWHAAAAWT	NC_012152.1_cp32_10	13930	13950	-	13.1792	1.1e-05	0.0118	TAAAGCAAAAATAACACTATT
1	WWWASHAAANRYWWHAAAAWT	NC_012152.1_cp32_10	21837	21857	-	13.052	1.19e-05	0.0118	TTTTATAAAAGCATCAAAACT
1	WWWASHAAANRYWWHAAAAWT	NC_012152.1_cp32_10	25212	25232	-	13.052	1.19e-05	0.0118	AAATTTAAAGATAACCAAATT
1	WWWASHAAANRYWWHAAAAWT	NC_012152.1_cp32_10	18848	18868	+	13.0058	1.22e-05	0.0118	TTTACAAAAAATTTTACAAAA
1	WWWASHAAANRYWWHAAAAWT	NC_012152.1_cp32_10	2760	2780	+	13	1.22e-05	0.0118	AATTTAAAAAATATTCAAAAT
1	WWWASHAAANRYWWHAAAAWT	NC_012152.1_cp32_10	16824	16844	+	12.9884	1.23e-05	0.0118	TGTAGAAAAGAATTTAAATTT
1	WWWASHAAANRYWWHAAAAWT	NC_012152.1_cp32_10	12574	12594	-	12.9017	1.3e-05	0.0121	GTTTTTAAAAATATCAAAAAT
1	WWWASHAAANRYWWHAAAAWT	NC_012152.1_cp32_10	18703	18723	-	12.8555	1.33e-05	0.0121	TTCAGAAAAGATATGAAAATC
1	WWWASHAAANRYWWHAAAAWT	NC_012152.1_cp32_10	13606	13626	+	12.7399	1.43e-05	0.0121	TTTAAAAAAAATCAAGATATT
1	WWWASHAAANRYWWHAAAAWT	NC_012152.1_cp32_10	27905	27925	+	12.6763	1.49e-05	0.0121	TAATAGAAAAGTATAAAAATT
1	WWWASHAAANRYWWHAAAAWT	NC_012152.1_cp32_10	28200	28220	+	12.6705	1.49e-05	0.0121	TGTAGCAAAATTTAATAAATT
1	WWWASHAAANRYWWHAAAAWT	NC_012152.1_cp32_10	15188	15208	+	12.6532	1.51e-05	0.0121	TAAAATAAAGGATTAAAAAAT
1	WWWASHAAANRYWWHAAAAWT	NC_012152.1_cp32_10	6398	6418	+	12.5491	1.6e-05	0.0123	TTTAGTATAAATTTTCAAATA
1	WWWASHAAANRYWWHAAAAWT	NC_012152.1_cp32_10	21849	21869	+	12.5434	1.61e-05	0.0123	TTTATAAAAGACTATCAATTG
1	WWWASHAAANRYWWHAAAAWT	NC_012152.1_cp32_10	25169	25189	+	12.474	1.67e-05	0.0124	TTTTGAGAAGATTTTTAAATT
1	WWWASHAAANRYWWHAAAAWT	NC_012152.1_cp32_10	15465	15485	-	12.422	1.73e-05	0.0124	TTTAGAAAATATATCAATAAG
1	WWWASHAAANRYWWHAAAAWT	NC_012152.1_cp32_10	12180	12200	+	12.4046	1.74e-05	0.0124	TTTGATAAAAATAACGATATT
1	WWWASHAAANRYWWHAAAAWT	NC_012152.1_cp32_10	19956	19976	+	12.3121	1.84e-05	0.0128	ATTATTGAAAATCATAAATAT
1	WWWASHAAANRYWWHAAAAWT	NC_012152.1_cp32_10	17423	17443	+	12.2428	1.92e-05	0.0128	ATATTCAAAAACAAAAAGAAT
1	WWWASHAAANRYWWHAAAAWT	NC_012152.1_cp32_10	6379	6399	+	12.2081	1.96e-05	0.0128	TTATGAAAATGCTTTGGAATT
1	WWWASHAAANRYWWHAAAAWT	NC_012152.1_cp32_10	5713	5733	-	12.1387	2.04e-05	0.0128	AATACTAAATATTTCAAAGTA
1	WWWASHAAANRYWWHAAAAWT	NC_012152.1_cp32_10	22635	22655	+	12.0983	2.08e-05	0.0128	TTTATGAAATATTTACAAAGT
1	WWWASHAAANRYWWHAAAAWT	NC_012152.1_cp32_10	23577	23597	-	12.0694	2.12e-05	0.0128	TTTATATAAAATATCAATATT
1	WWWASHAAANRYWWHAAAAWT	NC_012152.1_cp32_10	30056	30076	+	12.0578	2.13e-05	0.0128	TAAGCCAAAGTCTAATAAATT
1	WWWASHAAANRYWWHAAAAWT	NC_012152.1_cp32_10	14629	14649	-	12.0116	2.19e-05	0.0128	TTTACTAAAAAGGTTAGAAAT
1	WWWASHAAANRYWWHAAAAWT	NC_012152.1_cp32_10	30027	30047	+	12.0058	2.2e-05	0.0128	ATAAGCCAATATTTTAGAATT
1	WWWASHAAANRYWWHAAAAWT	NC_012152.1_cp32_10	18181	18201	-	11.9653	2.25e-05	0.0128	TTTAATAAAAACTTGAAATCT
1	WWWASHAAANRYWWHAAAAWT	NC_012152.1_cp32_10	26415	26435	-	11.9422	2.28e-05	0.0128	TTTACAGTAAATTTAGAAAAT
1	WWWASHAAANRYWWHAAAAWT	NC_012152.1_cp32_10	27904	27924	+	11.8092	2.46e-05	0.0131	ATAATAGAAAAGTATAAAAAT
1	WWWASHAAANRYWWHAAAAWT	NC_012152.1_cp32_10	13411	13431	+	11.8035	2.47e-05	0.0131	TTAAACATAGACTCTCAAATT
1	WWWASHAAANRYWWHAAAAWT	NC_012152.1_cp32_10	26866	26886	-	11.7514	2.54e-05	0.0131	AATAGCACAAATAATAAACAT
1	WWWASHAAANRYWWHAAAAWT	NC_012152.1_cp32_10	19080	19100	-	11.7399	2.56e-05	0.0131	TTCTAAAAAAATATTAAATTT
1	WWWASHAAANRYWWHAAAAWT	NC_012152.1_cp32_10	27161	27181	+	11.7225	2.59e-05	0.0131	TAAAACAAATAAAAGAAAAAT
1	WWWASHAAANRYWWHAAAAWT	NC_012152.1_cp32_10	13887	13907	+	11.711	2.6e-05	0.0131	TTATGCAAAAACTCAAACTTT
1	WWWASHAAANRYWWHAAAAWT	NC_012152.1_cp32_10	15838	15858	-	11.6879	2.64e-05	0.0131	TTTACTAAAAGTATTAATGTA
1	WWWASHAAANRYWWHAAAAWT	NC_012152.1_cp32_10	17741	17761	+	11.659	2.68e-05	0.0131	ATTGGCAAAACTAAAAACATT
1	WWWASHAAANRYWWHAAAAWT	NC_012152.1_cp32_10	8309	8329	+	11.5896	2.79e-05	0.0134	TTAACTAAAAATAAAACTTAT
1	WWWASHAAANRYWWHAAAAWT	NC_012152.1_cp32_10	20201	20221	+	11.4798	2.97e-05	0.0139	ATTATCAGAAATAATAAAAAA
1	WWWASHAAANRYWWHAAAAWT	NC_012152.1_cp32_10	29601	29621	-	11.4162	3.07e-05	0.0139	ATTATCATAAGTTGTAAAATT
1	WWWASHAAANRYWWHAAAAWT	NC_012152.1_cp32_10	20060	20080	+	11.4046	3.09e-05	0.0139	AAAGGAAAATATTTTCAATAT
1	WWWASHAAANRYWWHAAAAWT	NC_012152.1_cp32_10	28241	28261	+	11.4046	3.09e-05	0.0139	TCAATAAAAGTCAATAAATAT
1	WWWASHAAANRYWWHAAAAWT	NC_012152.1_cp32_10	19913	19933	+	11.3584	3.18e-05	0.0139	TTTACAAAAAGTATACGAAAA
1	WWWASHAAANRYWWHAAAAWT	NC_012152.1_cp32_10	14887	14907	+	11.3121	3.26e-05	0.0139	TTTTACAAACATAATGATAAT
1	WWWASHAAANRYWWHAAAAWT	NC_012152.1_cp32_10	21340	21360	+	11.289	3.3e-05	0.0139	AAAAATAAAAATTCCAATATT
1	WWWASHAAANRYWWHAAAAWT	NC_012152.1_cp32_10	24861	24881	+	11.2832	3.31e-05	0.0139	GCAACAAAAAATAAAGAAATA
1	WWWASHAAANRYWWHAAAAWT	NC_012152.1_cp32_10	15939	15959	+	11.2659	3.34e-05	0.0139	AATACAAGACATTTTAAAATA
1	WWWASHAAANRYWWHAAAAWT	NC_012152.1_cp32_10	25645	25665	-	11.2601	3.35e-05	0.0139	TGTATTAAATGAAAACAAAAT
1	WWWASHAAANRYWWHAAAAWT	NC_012152.1_cp32_10	19266	19286	+	11.2254	3.42e-05	0.014	AACAAAAAAGATAAAAAATAT
1	WWWASHAAANRYWWHAAAAWT	NC_012152.1_cp32_10	26425	26445	+	11.1734	3.52e-05	0.0142	TTTACTGTAAAAATTAAAAAT
1	WWWASHAAANRYWWHAAAAWT	NC_012152.1_cp32_10	15988	16008	+	11.0694	3.73e-05	0.0148	ACTGATAAAAGCAAAAGAATT
1	WWWASHAAANRYWWHAAAAWT	NC_012152.1_cp32_10	13717	13737	+	11.0231	3.83e-05	0.015	CTTTTCAAAAACACCGAAATT
1	WWWASHAAANRYWWHAAAAWT	NC_012152.1_cp32_10	11126	11146	+	10.9595	3.96e-05	0.0152	AAATCTAAACGAACAAAAATT
1	WWWASHAAANRYWWHAAAAWT	NC_012152.1_cp32_10	10100	10120	+	10.9538	3.97e-05	0.0152	TTTAACAAAATCATACAAAAA
1	WWWASHAAANRYWWHAAAAWT	NC_012152.1_cp32_10	25178	25198	-	10.8092	4.3e-05	0.0159	TTTCTAGAAAATTTAAAAATC
1	WWWASHAAANRYWWHAAAAWT	NC_012152.1_cp32_10	28299	28319	+	10.7861	4.36e-05	0.0159	TATGTTAACAATTAACAAATT
1	WWWASHAAANRYWWHAAAAWT	NC_012152.1_cp32_10	14284	14304	-	10.7746	4.38e-05	0.0159	GTTGTTAAAAGTTATAATATT
1	WWWASHAAANRYWWHAAAAWT	NC_012152.1_cp32_10	8297	8317	-	10.7514	4.44e-05	0.0159	TTTAGTTAAAATTTTCATTTT
1	WWWASHAAANRYWWHAAAAWT	NC_012152.1_cp32_10	26104	26124	-	10.7457	4.45e-05	0.0159	TTTTTCAAAGATTTAAATATA
1	WWWASHAAANRYWWHAAAAWT	NC_012152.1_cp32_10	25627	25647	+	10.7283	4.5e-05	0.0159	TTTAGTGAATTTTTAAGAATT
1	WWWASHAAANRYWWHAAAAWT	NC_012152.1_cp32_10	19181	19201	+	10.659	4.67e-05	0.0164	TTTTTCAAATACCACAAAAAG
1	WWWASHAAANRYWWHAAAAWT	NC_012152.1_cp32_10	26122	26142	-	10.5954	4.83e-05	0.0167	AACACCAAATAATTACAATTT
1	WWWASHAAANRYWWHAAAAWT	NC_012152.1_cp32_10	308	328	+	10.5318	5e-05	0.017	TTTAGTAAAAACCAAAGATAC
1	WWWASHAAANRYWWHAAAAWT	NC_012152.1_cp32_10	25552	25572	-	10.526	5.02e-05	0.017	GACCCCAAAAACTATCAAAAT
1	WWWASHAAANRYWWHAAAAWT	NC_012152.1_cp32_10	19081	19101	-	10.4913	5.11e-05	0.0171	TTTCTAAAAAAATATTAAATT
1	WWWASHAAANRYWWHAAAAWT	NC_012152.1_cp32_10	12354	12374	+	10.4046	5.36e-05	0.0177	GCTATCAATGGTATAAAAATT
1	WWWASHAAANRYWWHAAAAWT	NC_012152.1_cp32_10	23960	23980	+	10.3526	5.51e-05	0.0178	TGAATTAGAAATTATAAATTT
1	WWWASHAAANRYWWHAAAAWT	NC_012152.1_cp32_10	17760	17780	+	10.3121	5.63e-05	0.0178	TTTCTCAATCACATAAAAATA
1	WWWASHAAANRYWWHAAAAWT	NC_012152.1_cp32_10	28759	28779	+	10.2775	5.73e-05	0.0178	AGTAAAAAAAACAAGCAATTT
1	WWWASHAAANRYWWHAAAAWT	NC_012152.1_cp32_10	23864	23884	-	10.2717	5.75e-05	0.0178	TCTATTAAAAAGAACAAATTA
1	WWWASHAAANRYWWHAAAAWT	NC_012152.1_cp32_10	19793	19813	+	10.237	5.86e-05	0.0178	AAAATTCAATATAAAAAAATC
1	WWWASHAAANRYWWHAAAAWT	NC_012152.1_cp32_10	10703	10723	-	10.2139	5.93e-05	0.0178	ATTGCCAAAAACAGTCATTTT
1	WWWASHAAANRYWWHAAAAWT	NC_012152.1_cp32_10	6407	6427	-	10.2081	5.95e-05	0.0178	AATAATATATATTTGAAAATT
1	WWWASHAAANRYWWHAAAAWT	NC_012152.1_cp32_10	21899	21919	+	10.2081	5.95e-05	0.0178	ATTAGCAAAAGCATTACAAGC
1	WWWASHAAANRYWWHAAAAWT	NC_012152.1_cp32_10	22130	22150	+	10.185	6.02e-05	0.0178	AAAAGAAATAATTAAAAAACT
1	WWWASHAAANRYWWHAAAAWT	NC_012152.1_cp32_10	28440	28460	+	10.185	6.02e-05	0.0178	TGTAGAAATAGCGAAGAAATT
1	WWWASHAAANRYWWHAAAAWT	NC_012152.1_cp32_10	2491	2511	+	10.1676	6.08e-05	0.0178	ACTTTCAAAAGTACATAAATT
1	WWWASHAAANRYWWHAAAAWT	NC_012152.1_cp32_10	29641	29661	+	10.1676	6.08e-05	0.0178	TTATCGAAACACAAGAAAAAC
1	WWWASHAAANRYWWHAAAAWT	NC_012152.1_cp32_10	18240	18260	-	10.0578	6.44e-05	0.0186	TTAATCAAAAACAAGAACAAA
1	WWWASHAAANRYWWHAAAAWT	NC_012152.1_cp32_10	29043	29063	-	9.98266	6.7e-05	0.0192	TTCTTCAAACTTATCAAAATT
1	WWWASHAAANRYWWHAAAAWT	NC_012152.1_cp32_10	22840	22860	-	9.95954	6.79e-05	0.0192	ATAATTGAATATATTCTAATT
1	WWWASHAAANRYWWHAAAAWT	NC_012152.1_cp32_10	18930	18950	-	9.94798	6.83e-05	0.0192	TTTTGAATTTGCAAAAAAATT
1	WWWASHAAANRYWWHAAAAWT	NC_012152.1_cp32_10	20990	21010	+	9.90751	6.97e-05	0.0193	TTAAATCAAAATATTGATATT
1	WWWASHAAANRYWWHAAAAWT	NC_012152.1_cp32_10	3490	3510	+	9.90173	7e-05	0.0193	AGAGATAAAAACATACAATTT
1	WWWASHAAANRYWWHAAAAWT	NC_012152.1_cp32_10	12449	12469	-	9.77457	7.48e-05	0.0204	TTTAGCAAAAATTACTTAAAC
1	WWWASHAAANRYWWHAAAAWT	NC_012152.1_cp32_10	24489	24509	+	9.74566	7.59e-05	0.0206	GCACTAAAAAATTAAAAAAAT
1	WWWASHAAANRYWWHAAAAWT	NC_012152.1_cp32_10	13984	14004	-	9.68786	7.82e-05	0.021	ATTTAAAAAGGTCTTGAAAAT
1	WWWASHAAANRYWWHAAAAWT	NC_012152.1_cp32_10	27906	27926	+	9.6474	7.99e-05	0.021	AATAGAAAAGTATAAAAATTT
1	WWWASHAAANRYWWHAAAAWT	NC_012152.1_cp32_10	8552	8572	-	9.63584	8.04e-05	0.021	TAAATGAAAAGTATTAAATTG
1	WWWASHAAANRYWWHAAAAWT	NC_012152.1_cp32_10	11588	11608	+	9.63584	8.04e-05	0.021	TTTACTAATGATAGAACAATT
1	WWWASHAAANRYWWHAAAAWT	NC_012152.1_cp32_10	27105	27125	+	9.59538	8.21e-05	0.0213	TAAATTAGAGGCTAAAAAAAC
1	WWWASHAAANRYWWHAAAAWT	NC_012152.1_cp32_10	17569	17589	+	9.54335	8.43e-05	0.0213	TGTAATAATAATAATAAATAT
1	WWWASHAAANRYWWHAAAAWT	NC_012152.1_cp32_10	20421	20441	-	9.54335	8.43e-05	0.0213	TTTCTCATAAACTCCAAATTT
1	WWWASHAAANRYWWHAAAAWT	NC_012152.1_cp32_10	23458	23478	+	9.53757	8.46e-05	0.0213	TAAACAGAGTGCTTAAATATT
1	WWWASHAAANRYWWHAAAAWT	NC_012152.1_cp32_10	74	94	+	9.50867	8.58e-05	0.0213	TTTAAGAAAAACAAAACTAAT
1	WWWASHAAANRYWWHAAAAWT	NC_012152.1_cp32_10	26055	26075	-	9.50867	8.58e-05	0.0213	TTAACAAAACGCAAATGTAAT
1	WWWASHAAANRYWWHAAAAWT	NC_012152.1_cp32_10	17774	17794	+	9.49133	8.66e-05	0.0213	AAAAATAAAAACCTTAATTAT
1	WWWASHAAANRYWWHAAAAWT	NC_012152.1_cp32_10	12558	12578	+	9.46821	8.77e-05	0.0214	ATGAACAAAAACAAAGATTTT
1	WWWASHAAANRYWWHAAAAWT	NC_012152.1_cp32_10	25179	25199	-	9.42775	8.95e-05	0.0217	ATTTCTAGAAAATTTAAAAAT
1	WWWASHAAANRYWWHAAAAWT	NC_012152.1_cp32_10	25188	25208	+	9.36994	9.22e-05	0.0222	TTTTCTAGAAATATTGATAAT
1	WWWASHAAANRYWWHAAAAWT	NC_012152.1_cp32_10	20070	20090	-	9.32948	9.41e-05	0.0224	TTCAATAAGGATATTGAAAAT
1	WWWASHAAANRYWWHAAAAWT	NC_012152.1_cp32_10	13	33	-	9.30058	9.55e-05	0.0225	GATAACAAAAACTAAGATTTT
1	WWWASHAAANRYWWHAAAAWT	NC_012152.1_cp32_10	14976	14996	-	9.2948	9.58e-05	0.0225	TCATCGGAATACTTTAAATAT
1	WWWASHAAANRYWWHAAAAWT	NC_012152.1_cp32_10	20833	20853	+	9.25434	9.78e-05	0.0228	AAAACCTAAAATAATCACAAT
1	WWWASHAAANRYWWHAAAAWT	NC_012152.1_cp32_10	20762	20782	+	9.21965	9.96e-05	0.023	AGAACAACAAGTATATAAATT
# FIMO (Find Individual Motif Occurrences): Version 5.5.5 compiled on Dec 6 2023 at 19:32:37
# The format of this file is described at https://meme-suite.org/meme/doc/fimo-output-format.html#tsv_results.
# fimo --oc . --verbosity 1 --bgfile --nrdb-- --thresh 1.0E-4 motifs.meme NC_012152.1_cp32_10.fa
