## Supplementary material for "Characterization and genomic analysis of the Lyme disease spirochete bacteriophage ϕBB-1": Supp data file 1: fimo_motif2_cp32-13.tsv

motif_id	motif_alt_id	sequence_name	start	stop	strand	score	p-value	q-value	matched_sequence
1	WWWASHAAANRYWWHAAAAWT	NC_012156.1_cp32_13	26102	26122	+	21.7746	1.28e-08	0.000235	TTAAGTAAAAGTAATAAAAAT
1	WWWASHAAANRYWWHAAAAWT	NC_012156.1_cp32_13	26285	26305	+	21.5434	1.63e-08	0.000235	TATAGCAAAGACTTTGAAATT
1	WWWASHAAANRYWWHAAAAWT	NC_012156.1_cp32_13	26145	26165	+	20.0231	7.06e-08	0.000678	TGTACCAAAAACTAAAAATTT
1	WWWASHAAANRYWWHAAAAWT	NC_012156.1_cp32_13	26307	26327	-	19.0694	1.64e-07	0.00118	ACTACAAAATGCATACAAATT
1	WWWASHAAANRYWWHAAAAWT	NC_012156.1_cp32_13	27957	27977	+	18.1445	3.51e-07	0.00202	AATAATAAAAATAATAAAAAT
1	WWWASHAAANRYWWHAAAAWT	NC_012156.1_cp32_13	23089	23109	+	17.4335	6.11e-07	0.00261	TTTAACAAATACAAAATAATT
1	WWWASHAAANRYWWHAAAAWT	NC_012156.1_cp32_13	19551	19571	+	17.3815	6.35e-07	0.00261	TAAACAAAAAAGATAAAAAAT
1	WWWASHAAANRYWWHAAAAWT	NC_012156.1_cp32_13	19669	19689	+	17.1329	7.66e-07	0.00276	ATTAGAAAAAGTATTAAAAGT
1	WWWASHAAANRYWWHAAAAWT	NC_012156.1_cp32_13	28013	28033	-	16.6069	1.13e-06	0.00339	AAAACCAAACATTTCAAATAT
1	WWWASHAAANRYWWHAAAAWT	NC_012156.1_cp32_13	17225	17245	-	16.5491	1.18e-06	0.00339	AGTAGCAAAGATATACAAAAT
1	WWWASHAAANRYWWHAAAAWT	NC_012156.1_cp32_13	21846	21866	+	16.1908	1.52e-06	0.00398	TTTAAAAAAAATAATAAAAGT
1	WWWASHAAANRYWWHAAAAWT	NC_012156.1_cp32_13	8626	8646	-	16.0405	1.69e-06	0.00406	ATAATCAAAAGTAACAAAATC
1	WWWASHAAANRYWWHAAAAWT	NC_012156.1_cp32_13	138	158	+	15.8208	1.97e-06	0.00436	TTTAGAAATTACATTGAAAAT
1	WWWASHAAANRYWWHAAAAWT	NC_012156.1_cp32_13	20498	20518	+	15.341	2.74e-06	0.00563	ATAATAAAAAATGAAAAAAAT
1	WWWASHAAANRYWWHAAAAWT	NC_012156.1_cp32_13	26793	26813	+	15.0173	3.4e-06	0.00609	TGAACAAAAAATAAAAGAATT
1	WWWASHAAANRYWWHAAAAWT	NC_012156.1_cp32_13	27948	27968	+	14.9769	3.5e-06	0.00609	ACTTTTAAAAATAATAAAAAT
1	WWWASHAAANRYWWHAAAAWT	NC_012156.1_cp32_13	13720	13740	+	14.8208	3.88e-06	0.00609	TTTTTCAAAAATACCGAAATT
1	WWWASHAAANRYWWHAAAAWT	NC_012156.1_cp32_13	26317	26337	-	14.8092	3.91e-06	0.00609	ATTATAAAAGACTACAAAATG
1	WWWASHAAANRYWWHAAAAWT	NC_012156.1_cp32_13	22354	22374	+	14.7341	4.1e-06	0.00609	TATAAAAAAAATTCTAAATTT
1	WWWASHAAANRYWWHAAAAWT	NC_012156.1_cp32_13	12243	12263	+	14.6879	4.23e-06	0.00609	TAGCCCAAAAACATTAAATTT
1	WWWASHAAANRYWWHAAAAWT	NC_012156.1_cp32_13	5906	5926	+	14.4104	5.07e-06	0.00695	TTTAGAGAATATATCAATAAT
1	WWWASHAAANRYWWHAAAAWT	NC_012156.1_cp32_13	12184	12204	+	14.2601	5.58e-06	0.00731	TTTGATAAAAATAACAATATT
1	WWWASHAAANRYWWHAAAAWT	NC_012156.1_cp32_13	20106	20126	+	14.1792	5.88e-06	0.00732	TGAAAGAAAAACAAAAAAAAT
1	WWWASHAAANRYWWHAAAAWT	NC_012156.1_cp32_13	21265	21285	+	14.1214	6.1e-06	0.00732	TTTGCTAAATATCTAAAAAGT
1	WWWASHAAANRYWWHAAAAWT	NC_012156.1_cp32_13	3927	3947	+	13.9884	6.64e-06	0.00765	GTAAGTAAAAATTAATAAAAT
1	WWWASHAAANRYWWHAAAAWT	NC_012156.1_cp32_13	25488	25508	-	13.8786	7.12e-06	0.00789	ATTTCTAAAAAATTCAAAAAT
1	WWWASHAAANRYWWHAAAAWT	NC_012156.1_cp32_13	10343	10363	+	13.8092	7.44e-06	0.00793	AATATTGAAAAGAAAAAAATT
1	WWWASHAAANRYWWHAAAAWT	NC_012156.1_cp32_13	10328	10348	+	13.7283	7.82e-06	0.00805	AATACTAACAATAATAATATT
1	WWWASHAAANRYWWHAAAAWT	NC_012156.1_cp32_13	26409	26429	+	13.3873	9.66e-06	0.00931	ACAGCTGAATGTAACAAAATT
1	WWWASHAAANRYWWHAAAAWT	NC_012156.1_cp32_13	18282	18302	-	13.3815	9.7e-06	0.00931	TTAAGCAAGAACAAAAAAAAG
1	WWWASHAAANRYWWHAAAAWT	NC_012156.1_cp32_13	12576	12596	-	13.1792	1.1e-05	0.0102	TTTTAAAAATATAAACAATTT
1	WWWASHAAANRYWWHAAAAWT	NC_012156.1_cp32_13	11885	11905	+	13.104	1.15e-05	0.0103	AATACAAAACGTAAAAAATAA
1	WWWASHAAANRYWWHAAAAWT	NC_012156.1_cp32_13	18981	19001	+	13.0058	1.22e-05	0.0103	TTTACAAAAAATTTTACAAAA
1	WWWASHAAANRYWWHAAAAWT	NC_012156.1_cp32_13	23380	23400	-	13.0058	1.22e-05	0.0103	TTTACAAAAAATTTTACAAAA
1	WWWASHAAANRYWWHAAAAWT	NC_012156.1_cp32_13	6388	6408	+	12.5491	1.6e-05	0.0118	TTTAGTATAAATTTTCAAATA
1	WWWASHAAANRYWWHAAAAWT	NC_012156.1_cp32_13	8302	8322	+	12.474	1.67e-05	0.0118	TTAACTAAAAACAAAACTTAT
1	WWWASHAAANRYWWHAAAAWT	NC_012156.1_cp32_13	15472	15492	-	12.422	1.73e-05	0.0118	TTTAGAAAATATATCAATAAG
1	WWWASHAAANRYWWHAAAAWT	NC_012156.1_cp32_13	10039	10059	+	12.3642	1.79e-05	0.0118	ATCACCGAAAAAATTAAAAAT
1	WWWASHAAANRYWWHAAAAWT	NC_012156.1_cp32_13	3928	3948	+	12.341	1.81e-05	0.0118	TAAGTAAAAATTAATAAAATT
1	WWWASHAAANRYWWHAAAAWT	NC_012156.1_cp32_13	2487	2507	+	12.3237	1.83e-05	0.0118	ACTTTCAAAGGCACACAAATT
1	WWWASHAAANRYWWHAAAAWT	NC_012156.1_cp32_13	20243	20263	+	12.3121	1.84e-05	0.0118	ATTATTGAAAATCATAAATAT
1	WWWASHAAANRYWWHAAAAWT	NC_012156.1_cp32_13	20347	20367	+	12.2486	1.91e-05	0.0118	AAAAACAAACATTTTCAATAT
1	WWWASHAAANRYWWHAAAAWT	NC_012156.1_cp32_13	6369	6389	+	12.2081	1.96e-05	0.0118	TTATGAAAATGCTTTGGAATT
1	WWWASHAAANRYWWHAAAAWT	NC_012156.1_cp32_13	17509	17529	+	12.1965	1.97e-05	0.0118	ATACTCAAAAACAAAAAGAAT
1	WWWASHAAANRYWWHAAAAWT	NC_012156.1_cp32_13	5703	5723	-	12.1387	2.04e-05	0.0118	AATACTAAATATTTCAAAGTA
1	WWWASHAAANRYWWHAAAAWT	NC_012156.1_cp32_13	12289	12309	+	12.1272	2.05e-05	0.0118	TCAACCAATAACATTGAAATA
1	WWWASHAAANRYWWHAAAAWT	NC_012156.1_cp32_13	25951	25971	-	12.0983	2.08e-05	0.0118	TCTAGAAAATGAAAATAAAAT
1	WWWASHAAANRYWWHAAAAWT	NC_012156.1_cp32_13	24069	24089	+	12.0809	2.11e-05	0.0118	ATTGCTGAGTACAATAAAAAT
1	WWWASHAAANRYWWHAAAAWT	NC_012156.1_cp32_13	19048	19068	-	12.0751	2.11e-05	0.0118	AATCCTAAAAACTAAAAATAA
1	WWWASHAAANRYWWHAAAAWT	NC_012156.1_cp32_13	23886	23906	-	12.0694	2.12e-05	0.0118	TTTATATAAAATATCAATATT
1	WWWASHAAANRYWWHAAAAWT	NC_012156.1_cp32_13	28037	28057	+	12.0578	2.13e-05	0.0118	ATTAATAAATATTGTAAATAT
1	WWWASHAAANRYWWHAAAAWT	NC_012156.1_cp32_13	29854	29874	+	12.0578	2.13e-05	0.0118	TAAGCCAAAGTCTAATAAATT
1	WWWASHAAANRYWWHAAAAWT	NC_012156.1_cp32_13	29825	29845	+	12.0058	2.2e-05	0.0119	ATAAGCCAATATTTTAGAATT
1	WWWASHAAANRYWWHAAAAWT	NC_012156.1_cp32_13	25487	25507	-	11.8786	2.37e-05	0.0124	TTTCTAAAAAATTCAAAAATC
1	WWWASHAAANRYWWHAAAAWT	NC_012156.1_cp32_13	17832	17852	+	11.815	2.45e-05	0.0124	TCAATCAAAAACAAAAACCTT
1	WWWASHAAANRYWWHAAAAWT	NC_012156.1_cp32_13	13415	13435	+	11.8035	2.47e-05	0.0124	TTAAACATAGACTCTCAAATT
1	WWWASHAAANRYWWHAAAAWT	NC_012156.1_cp32_13	19468	19488	+	11.7572	2.53e-05	0.0124	TTTTTCAAATACCACAAAAAA
1	WWWASHAAANRYWWHAAAAWT	NC_012156.1_cp32_13	26518	26538	-	11.7514	2.54e-05	0.0124	AATAGCACAAATAATAAACAT
1	WWWASHAAANRYWWHAAAAWT	NC_012156.1_cp32_13	19369	19389	-	11.7399	2.56e-05	0.0124	TTCTAAAAAAATATTAAATTT
1	WWWASHAAANRYWWHAAAAWT	NC_012156.1_cp32_13	13890	13910	+	11.711	2.6e-05	0.0124	TTATGCAAAAACTCAAACTTT
1	WWWASHAAANRYWWHAAAAWT	NC_012156.1_cp32_13	15845	15865	-	11.6879	2.64e-05	0.0124	TTTACTAAAAGTATTAATGTA
1	WWWASHAAANRYWWHAAAAWT	NC_012156.1_cp32_13	14887	14907	+	11.6705	2.66e-05	0.0124	TTTTTCAAAAATTACGATAAT
1	WWWASHAAANRYWWHAAAAWT	NC_012156.1_cp32_13	22432	22452	+	11.6358	2.72e-05	0.0124	TTAAAAAAATATAAAGAATTA
1	WWWASHAAANRYWWHAAAAWT	NC_012156.1_cp32_13	15995	16015	+	11.5491	2.85e-05	0.0128	ACTGACAAAAGCAAAAGAATT
1	WWWASHAAANRYWWHAAAAWT	NC_012156.1_cp32_13	2340	2360	+	11.4855	2.96e-05	0.013	TATACCAATTACAAATAACTT
1	WWWASHAAANRYWWHAAAAWT	NC_012156.1_cp32_13	3713	3733	+	11.4509	3.01e-05	0.013	TGTACCAATTACAAATAATTT
1	WWWASHAAANRYWWHAAAAWT	NC_012156.1_cp32_13	22421	22441	+	11.4509	3.01e-05	0.013	TTAACAAACTTTTAAAAAAAT
1	WWWASHAAANRYWWHAAAAWT	NC_012156.1_cp32_13	29399	29419	-	11.4162	3.07e-05	0.013	ATTATCATAAGTTGTAAAATT
1	WWWASHAAANRYWWHAAAAWT	NC_012156.1_cp32_13	13933	13953	-	11.3237	3.24e-05	0.0133	TAAAGCAAAAATAACGCTATT
1	WWWASHAAANRYWWHAAAAWT	NC_012156.1_cp32_13	25981	26001	-	11.3121	3.26e-05	0.0133	ATACCAAAATGCATTAAATAA
1	WWWASHAAANRYWWHAAAAWT	NC_012156.1_cp32_13	25171	25191	+	11.2832	3.31e-05	0.0133	GCAACAAAAAATAAAGAAATA
1	WWWASHAAANRYWWHAAAAWT	NC_012156.1_cp32_13	15946	15966	+	11.2659	3.34e-05	0.0133	AATACAAGACATTTTAAAATA
1	WWWASHAAANRYWWHAAAAWT	NC_012156.1_cp32_13	10040	10060	+	11.2312	3.41e-05	0.0133	TCACCGAAAAAATTAAAAATT
1	WWWASHAAANRYWWHAAAAWT	NC_012156.1_cp32_13	19553	19573	+	11.2254	3.42e-05	0.0133	AACAAAAAAGATAAAAAATAT
1	WWWASHAAANRYWWHAAAAWT	NC_012156.1_cp32_13	12731	12751	+	11.1618	3.54e-05	0.0136	TTTAATAAACATTTCAACTAT
1	WWWASHAAANRYWWHAAAAWT	NC_012156.1_cp32_13	21120	21140	+	11.1272	3.61e-05	0.0137	AAAACCTAAAATAATAACAAT
1	WWWASHAAANRYWWHAAAAWT	NC_012156.1_cp32_13	14476	14496	+	11.0058	3.86e-05	0.0143	ACAACTAAAGACAAGACATTT
1	WWWASHAAANRYWWHAAAAWT	NC_012156.1_cp32_13	20488	20508	+	11	3.87e-05	0.0143	ATTATTAGAAATAATAAAAAA
1	WWWASHAAANRYWWHAAAAWT	NC_012156.1_cp32_13	22430	22450	+	10.9595	3.96e-05	0.0144	TTTTAAAAAAATATAAAGAAT
1	WWWASHAAANRYWWHAAAAWT	NC_012156.1_cp32_13	16713	16733	-	10.948	3.99e-05	0.0144	TAAAAATAAGATTATCAAATT
1	WWWASHAAANRYWWHAAAAWT	NC_012156.1_cp32_13	11917	11937	+	10.8902	4.12e-05	0.0146	ATGAATGAAGACTATGAAATT
1	WWWASHAAANRYWWHAAAAWT	NC_012156.1_cp32_13	8290	8310	-	10.7514	4.44e-05	0.0154	TTTAGTTAAAATTTTCATTTT
1	WWWASHAAANRYWWHAAAAWT	NC_012156.1_cp32_13	26431	26451	-	10.7457	4.45e-05	0.0154	TTTTTCAAAGATTTAAATATA
1	WWWASHAAANRYWWHAAAAWT	NC_012156.1_cp32_13	26894	26914	+	10.711	4.54e-05	0.0154	TAAAGGAAAAACTAAAAGATA
1	WWWASHAAANRYWWHAAAAWT	NC_012156.1_cp32_13	27951	27971	+	10.711	4.54e-05	0.0154	TTTAAAAATAATAAAAATAAT
1	WWWASHAAANRYWWHAAAAWT	NC_012156.1_cp32_13	17640	17660	+	10.6879	4.6e-05	0.0154	AATAATAATAATAATAAATAT
1	WWWASHAAANRYWWHAAAAWT	NC_012156.1_cp32_13	13987	14007	-	10.5723	4.89e-05	0.0157	ATTTAAAAAGGCCTTGAAAAT
1	WWWASHAAANRYWWHAAAAWT	NC_012156.1_cp32_13	13729	13749	+	10.5665	4.91e-05	0.0157	AATACCGAAATTCATAAATTT
1	WWWASHAAANRYWWHAAAAWT	NC_012156.1_cp32_13	21730	21750	-	10.5665	4.91e-05	0.0157	TTTAACAAAAAGACCATAATT
1	WWWASHAAANRYWWHAAAAWT	NC_012156.1_cp32_13	308	328	+	10.5318	5e-05	0.0157	TTTAGTAAAAACCAAAGATAC
1	WWWASHAAANRYWWHAAAAWT	NC_012156.1_cp32_13	14797	14817	+	10.5202	5.03e-05	0.0157	ATAACTAAAAGTACTACACTT
1	WWWASHAAANRYWWHAAAAWT	NC_012156.1_cp32_13	19370	19390	-	10.4913	5.11e-05	0.0157	TTTCTAAAAAAATATTAAATT
1	WWWASHAAANRYWWHAAAAWT	NC_012156.1_cp32_13	21113	21133	+	10.4855	5.13e-05	0.0157	ATAATAAAAAACCTAAAATAA
1	WWWASHAAANRYWWHAAAAWT	NC_012156.1_cp32_13	21525	21545	+	10.3988	5.37e-05	0.0157	ATTATTTAATGCTTTGAATAT
1	WWWASHAAANRYWWHAAAAWT	NC_012156.1_cp32_13	22985	23005	+	10.3988	5.37e-05	0.0157	AATTGAAAATGATTAAAATTT
1	WWWASHAAANRYWWHAAAAWT	NC_012156.1_cp32_13	24269	24289	+	10.3526	5.51e-05	0.0157	TGAATTAGAAATTATAAATTT
1	WWWASHAAANRYWWHAAAAWT	NC_012156.1_cp32_13	10090	10110	+	10.3468	5.52e-05	0.0157	ATAATTAACGGCATTAAAAGT
1	WWWASHAAANRYWWHAAAAWT	NC_012156.1_cp32_13	28083	28103	-	10.341	5.54e-05	0.0157	ATTAACATAAACTATTAATTT
1	WWWASHAAANRYWWHAAAAWT	NC_012156.1_cp32_13	13	33	-	10.3179	5.61e-05	0.0157	GATAGCAAAAACTAATATTTT
1	WWWASHAAANRYWWHAAAAWT	NC_012156.1_cp32_13	21837	21857	+	10.289	5.7e-05	0.0157	TAAAGAAACTTTAAAAAAAAT
1	WWWASHAAANRYWWHAAAAWT	NC_012156.1_cp32_13	11788	11808	+	10.2775	5.73e-05	0.0157	ACTAGGAAAAATGATAAAAAC
1	WWWASHAAANRYWWHAAAAWT	NC_012156.1_cp32_13	24173	24193	-	10.2717	5.75e-05	0.0157	TCTATTAAAAAGAACAAATTA
1	WWWASHAAANRYWWHAAAAWT	NC_012156.1_cp32_13	20200	20220	+	10.2601	5.79e-05	0.0157	TTTACAAAAAGTATACGAAAG
1	WWWASHAAANRYWWHAAAAWT	NC_012156.1_cp32_13	20080	20100	+	10.237	5.86e-05	0.0157	AAAATTCAATATAAAAAAATC
1	WWWASHAAANRYWWHAAAAWT	NC_012156.1_cp32_13	25933	25953	+	10.2254	5.89e-05	0.0157	TTTTCTAGAGATTTAAGAATT
1	WWWASHAAANRYWWHAAAAWT	NC_012156.1_cp32_13	10712	10732	-	10.2139	5.93e-05	0.0157	ATTGCCAAAAACAGTCATTTT
1	WWWASHAAANRYWWHAAAAWT	NC_012156.1_cp32_13	6397	6417	-	10.2081	5.95e-05	0.0157	AATAATATATATTTGAAAATT
1	WWWASHAAANRYWWHAAAAWT	NC_012156.1_cp32_13	11600	11620	+	10.1908	6e-05	0.0157	TTTACTAATTATCTAAAAAAG
1	WWWASHAAANRYWWHAAAAWT	NC_012156.1_cp32_13	28238	28258	+	10.185	6.02e-05	0.0157	TGTAGAAATAGCGAAGAAATT
1	WWWASHAAANRYWWHAAAAWT	NC_012156.1_cp32_13	29439	29459	+	10.1676	6.08e-05	0.0157	TTATCGAAACACAAGAAAAAC
1	WWWASHAAANRYWWHAAAAWT	NC_012156.1_cp32_13	21196	21216	-	10.1503	6.13e-05	0.0157	ATTATTAAAATCCTTTAAAAT
1	WWWASHAAANRYWWHAAAAWT	NC_012156.1_cp32_13	26509	26529	-	10.1503	6.13e-05	0.0157	AATAATAAACATTTTCATTTT
1	WWWASHAAANRYWWHAAAAWT	NC_012156.1_cp32_13	14574	14594	+	10.1387	6.17e-05	0.0157	TGTAGAAAAAATTTACAATAA
1	WWWASHAAANRYWWHAAAAWT	NC_012156.1_cp32_13	17598	17618	-	10.1214	6.23e-05	0.0157	TTTAATATAAGTATCAAAAGT
1	WWWASHAAANRYWWHAAAAWT	NC_012156.1_cp32_13	27973	27993	-	10.0694	6.4e-05	0.016	TGAATCAAAAACAAATATTTT
1	WWWASHAAANRYWWHAAAAWT	NC_012156.1_cp32_13	28841	28861	-	9.98266	6.7e-05	0.0165	TTCTTCAAACTTATCAAAATT
1	WWWASHAAANRYWWHAAAAWT	NC_012156.1_cp32_13	23360	23380	+	9.97688	6.72e-05	0.0165	TTAAATAAACCCAACTAATTT
1	WWWASHAAANRYWWHAAAAWT	NC_012156.1_cp32_13	17838	17858	+	9.9711	6.74e-05	0.0165	AAAAACAAAAACCTTAATTAT
1	WWWASHAAANRYWWHAAAAWT	NC_012156.1_cp32_13	3483	3503	+	9.90173	7e-05	0.0169	AGAGATAAAAACATACAATTT
1	WWWASHAAANRYWWHAAAAWT	NC_012156.1_cp32_13	9036	9056	+	9.89017	7.04e-05	0.0169	TGAACAAGATATTTCCAAAAT
1	WWWASHAAANRYWWHAAAAWT	NC_012156.1_cp32_13	21772	21792	-	9.84971	7.19e-05	0.0171	ATTAATCAAAACCTTAATATT
1	WWWASHAAANRYWWHAAAAWT	NC_012156.1_cp32_13	12453	12473	-	9.77457	7.48e-05	0.0176	TTTAGCAAAAATTACTTAAAC
1	WWWASHAAANRYWWHAAAAWT	NC_012156.1_cp32_13	20015	20035	+	9.76879	7.5e-05	0.0176	ATTGATAAAGATACTAAGATT
1	WWWASHAAANRYWWHAAAAWT	NC_012156.1_cp32_13	24798	24818	+	9.74566	7.59e-05	0.0176	GCACTAAAAAATTAAAAAAAT
1	WWWASHAAANRYWWHAAAAWT	NC_012156.1_cp32_13	27571	27591	-	9.69364	7.8e-05	0.0177	TAAATCAAAAATTTGTAAATA
1	WWWASHAAANRYWWHAAAAWT	NC_012156.1_cp32_13	27960	27980	+	9.69364	7.8e-05	0.0177	AATAAAAATAATAAAAATATT
1	WWWASHAAANRYWWHAAAAWT	NC_012156.1_cp32_13	21337	21357	+	9.68208	7.85e-05	0.0177	TTAAATAAATATTTAAATAAG
1	WWWASHAAANRYWWHAAAAWT	NC_012156.1_cp32_13	7131	7151	+	9.65896	7.94e-05	0.0177	AATTCAAAATGCCTTCAACTT
1	WWWASHAAANRYWWHAAAAWT	NC_012156.1_cp32_13	22420	22440	+	9.65318	7.97e-05	0.0177	ATTAACAAACTTTTAAAAAAA
1	WWWASHAAANRYWWHAAAAWT	NC_012156.1_cp32_13	18193	18213	-	9.6474	7.99e-05	0.0177	ACAACAAAAGATAATATAAAC
1	WWWASHAAANRYWWHAAAAWT	NC_012156.1_cp32_13	27250	27270	+	9.60694	8.16e-05	0.0177	AATAAAAAAGAATAGAAAAAT
1	WWWASHAAANRYWWHAAAAWT	NC_012156.1_cp32_13	27251	27271	+	9.58382	8.26e-05	0.0177	ATAAAAAAGAATAGAAAAATT
1	WWWASHAAANRYWWHAAAAWT	NC_012156.1_cp32_13	4671	4691	+	9.56069	8.36e-05	0.0177	ACTATTAAAGCTATTAATAAT
1	WWWASHAAANRYWWHAAAAWT	NC_012156.1_cp32_13	10912	10932	+	9.56069	8.36e-05	0.0177	AATAGTAAAAACATTTGCATT
1	WWWASHAAANRYWWHAAAAWT	NC_012156.1_cp32_13	19171	19191	-	9.54913	8.41e-05	0.0177	TTTAGTAGATAATAAAGAATT
1	WWWASHAAANRYWWHAAAAWT	NC_012156.1_cp32_13	20708	20728	-	9.54335	8.43e-05	0.0177	TTTCTCATAAACTCCAAATTT
1	WWWASHAAANRYWWHAAAAWT	NC_012156.1_cp32_13	23767	23787	+	9.53757	8.46e-05	0.0177	TAAACAGAGTGCTTAAATATT
1	WWWASHAAANRYWWHAAAAWT	NC_012156.1_cp32_13	74	94	+	9.50867	8.58e-05	0.0177	TTTAAGAAAAACAAAACTAAT
1	WWWASHAAANRYWWHAAAAWT	NC_012156.1_cp32_13	18372	18392	-	9.50867	8.58e-05	0.0177	TTAATCAAAAGCAAGAACAAA
1	WWWASHAAANRYWWHAAAAWT	NC_012156.1_cp32_13	26382	26402	-	9.50867	8.58e-05	0.0177	TTAACAAAACGCAAATGTAAT
1	WWWASHAAANRYWWHAAAAWT	NC_012156.1_cp32_13	22352	22372	+	9.43353	8.92e-05	0.0182	TTTATAAAAAAAATTCTAAAT
1	WWWASHAAANRYWWHAAAAWT	NC_012156.1_cp32_13	6827	6847	-	9.37572	9.19e-05	0.0186	TAAATTCAATGTTATAAAGTT
1	WWWASHAAANRYWWHAAAAWT	NC_012156.1_cp32_13	22077	22097	+	9.34682	9.33e-05	0.0187	TAAAATAAGGATAAAAAAACT
1	WWWASHAAANRYWWHAAAAWT	NC_012156.1_cp32_13	20357	20377	-	9.32948	9.41e-05	0.0187	TTCAATAAGGATATTGAAAAT
1	WWWASHAAANRYWWHAAAAWT	NC_012156.1_cp32_13	15195	15215	+	9.30636	9.53e-05	0.0187	AAAATGAAGGATTAAAAAAAT
1	WWWASHAAANRYWWHAAAAWT	NC_012156.1_cp32_13	25521	25541	-	9.30636	9.53e-05	0.0187	AAGTTTAAAGATAACCAAATT
1	WWWASHAAANRYWWHAAAAWT	NC_012156.1_cp32_13	20250	20270	+	9.28324	9.64e-05	0.0187	AAAATCATAAATATAAAGATT
1	WWWASHAAANRYWWHAAAAWT	NC_012156.1_cp32_13	19090	19110	+	9.27168	9.7e-05	0.0187	TTTACTATACATAAACATATA
1	WWWASHAAANRYWWHAAAAWT	NC_012156.1_cp32_13	19300	19320	+	9.2659	9.73e-05	0.0187	TTAATTAAAATCAATCAATCT
1	WWWASHAAANRYWWHAAAAWT	NC_012156.1_cp32_13	21195	21215	-	9.24277	9.84e-05	0.0187	TTATTAAAATCCTTTAAAATA
1	WWWASHAAANRYWWHAAAAWT	NC_012156.1_cp32_13	9047	9067	+	9.23121	9.9e-05	0.0187	TTTCCAAAATGGAAAAATATC
1	WWWASHAAANRYWWHAAAAWT	NC_012156.1_cp32_13	25911	25931	-	9.23121	9.9e-05	0.0187	TCACCTAAACGTAAGAAAAAA
1	WWWASHAAANRYWWHAAAAWT	NC_012156.1_cp32_13	21049	21069	+	9.21965	9.96e-05	0.0187	AGAACAACAAGTATATAAATT
# FIMO (Find Individual Motif Occurrences): Version 5.5.5 compiled on Dec 6 2023 at 19:32:37
# The format of this file is described at https://meme-suite.org/meme/doc/fimo-output-format.html#tsv_results.
# fimo --oc . --verbosity 1 --bgfile --nrdb-- --thresh 1.0E-4 motifs.meme NC_012156.1_cp32_13.fa
