## Supplementary material for "Characterization and genomic analysis of the Lyme disease spirochete bacteriophage ϕBB-1": Supp data file 1: fimo_motif2_lp17.tsv

motif_id	motif_alt_id	sequence_name	start	stop	strand	score	p-value	q-value	matched_sequence
1	WWWASHAAANRYWWHAAAAWT	lp17_DRF_h_h	5655	5675	-	18.9884	1.75e-07	0.00217	TTTAAAAAAAATTTTAAAAAT
1	WWWASHAAANRYWWHAAAAWT	lp17_DRF_h_h	14908	14928	+	17.7283	4.87e-07	0.00284	TAAGACAAATACAAAAAAATT
1	WWWASHAAANRYWWHAAAAWT	lp17_DRF_h_h	10267	10287	+	17.2775	6.87e-07	0.00284	AATATCAAAAATACTAAAAAT
1	WWWASHAAANRYWWHAAAAWT	lp17_DRF_h_h	818	838	+	16.6705	1.08e-06	0.00334	ATAAACAAAAGCAACGAAAAT
1	WWWASHAAANRYWWHAAAAWT	lp17_DRF_h_h	10388	10408	+	16.185	1.53e-06	0.00353	TTTATAAAAGAGTTTAAAAAT
1	WWWASHAAANRYWWHAAAAWT	lp17_DRF_h_h	7976	7996	+	16	1.74e-06	0.00353	TTTGTAAAAAACAAAAAAATC
1	WWWASHAAANRYWWHAAAAWT	lp17_DRF_h_h	6326	6346	-	15.6127	2.27e-06	0.00353	TTAATCAAAAATATTAAGAAT
1	WWWASHAAANRYWWHAAAAWT	lp17_DRF_h_h	17279	17299	+	15.4798	2.49e-06	0.00353	TATAATAAATATATAAAACTT
1	WWWASHAAANRYWWHAAAAWT	lp17_DRF_h_h	2680	2700	+	15.4393	2.56e-06	0.00353	TTAAACAAAGATGTTGAAATT
1	WWWASHAAANRYWWHAAAAWT	lp17_DRF_h_h	1753	1773	+	15.185	3.04e-06	0.00377	TAAATAAAAAGAATTAAAATT
1	WWWASHAAANRYWWHAAAAWT	lp17_DRF_h_h	17975	17995	+	14.8902	3.7e-06	0.0038	GTTATAAAATATTTTCAAATT
1	WWWASHAAANRYWWHAAAAWT	lp17_DRF_h_h	13353	13373	-	14.8324	3.85e-06	0.0038	TTTATTAAAAAAATTTAAATT
1	WWWASHAAANRYWWHAAAAWT	lp17_DRF_h_h	10502	10522	+	14.7225	4.14e-06	0.0038	TTAAATAAAAATTTAAAAAAA
1	WWWASHAAANRYWWHAAAAWT	lp17_DRF_h_h	7679	7699	+	14.6647	4.3e-06	0.0038	AAAATAAAATACTTTAAAATA
1	WWWASHAAANRYWWHAAAAWT	lp17_DRF_h_h	15905	15925	-	14.5029	4.77e-06	0.00382	ATAAGAAAAAATATTCTAATT
1	WWWASHAAANRYWWHAAAAWT	lp17_DRF_h_h	3709	3729	-	14.422	5.03e-06	0.00382	TTTACAAAAATCATTTAATTT
1	WWWASHAAANRYWWHAAAAWT	lp17_DRF_h_h	10258	10278	+	14.3584	5.24e-06	0.00382	AAAACTACAAATATCAAAAAT
1	WWWASHAAANRYWWHAAAAWT	lp17_DRF_h_h	9148	9168	+	14.104	6.17e-06	0.00425	AAAATCAAAAATTTTAAAATG
1	WWWASHAAANRYWWHAAAAWT	lp17_DRF_h_h	14768	14788	+	13.9595	6.76e-06	0.00425	TTTATCTAAAACAAAAAAAGT
1	WWWASHAAANRYWWHAAAAWT	lp17_DRF_h_h	3140	3160	+	13.8092	7.44e-06	0.00425	ATTACAAAAGATATTAAAACA
1	WWWASHAAANRYWWHAAAAWT	lp17_DRF_h_h	13545	13565	+	13.7919	7.52e-06	0.00425	ATTAAAAAAAATAAGCAAAAT
1	WWWASHAAANRYWWHAAAAWT	lp17_DRF_h_h	46	66	+	13.5549	8.71e-06	0.00425	TTTTCTAAAAAATATTAAATT
1	WWWASHAAANRYWWHAAAAWT	lp17_DRF_h_h	1829	1849	-	13.4798	9.13e-06	0.00425	AAAATTAAATAATAAAAAAAT
1	WWWASHAAANRYWWHAAAAWT	lp17_DRF_h_h	16762	16782	-	13.4277	9.43e-06	0.00425	AATAAAAAAAATAATAAAAAA
1	WWWASHAAANRYWWHAAAAWT	lp17_DRF_h_h	10792	10812	+	13.2486	1.05e-05	0.00425	TTTACCAACCAAACTAAAATT
1	WWWASHAAANRYWWHAAAAWT	lp17_DRF_h_h	5235	5255	+	13.1156	1.14e-05	0.00425	AGAAACAAAAATAATAATATT
1	WWWASHAAANRYWWHAAAAWT	lp17_DRF_h_h	893	913	+	13.0983	1.15e-05	0.00425	AATAAACAATATATTAAAATT
1	WWWASHAAANRYWWHAAAAWT	lp17_DRF_h_h	7755	7775	+	13.0751	1.17e-05	0.00425	ATTCTCAAAAATCAGAAAATT
1	WWWASHAAANRYWWHAAAAWT	lp17_DRF_h_h	17645	17665	-	13.052	1.19e-05	0.00425	AAAAGAGGAAACAAAAAAATT
1	WWWASHAAANRYWWHAAAAWT	lp17_DRF_h_h	11478	11498	+	12.9191	1.28e-05	0.00425	TTAACTAAAAATTGAAAATTA
1	WWWASHAAANRYWWHAAAAWT	lp17_DRF_h_h	10133	10153	+	12.9133	1.29e-05	0.00425	ATACCTAAAGATATAAAAGAT
1	WWWASHAAANRYWWHAAAAWT	lp17_DRF_h_h	10700	10720	-	12.9017	1.3e-05	0.00425	TGTTCCTAAAGTAAAAAAATT
1	WWWASHAAANRYWWHAAAAWT	lp17_DRF_h_h	11414	11434	+	12.9017	1.3e-05	0.00425	AATAAGAAATGCAAAAATATT
1	WWWASHAAANRYWWHAAAAWT	lp17_DRF_h_h	17984	18004	-	12.9017	1.3e-05	0.00425	AAAAGAAAAAATTTGAAAATA
1	WWWASHAAANRYWWHAAAAWT	lp17_DRF_h_h	9140	9160	+	12.8902	1.31e-05	0.00425	ATATCTAAAAAATCAAAAATT
1	WWWASHAAANRYWWHAAAAWT	lp17_DRF_h_h	16589	16609	+	12.8671	1.33e-05	0.00425	AATAATAAAGTTATTAAAAAT
1	WWWASHAAANRYWWHAAAAWT	lp17_DRF_h_h	10010	10030	+	12.8035	1.38e-05	0.00425	TATTTAAAAGATAAAAAAATA
1	WWWASHAAANRYWWHAAAAWT	lp17_DRF_h_h	1549	1569	-	12.7977	1.38e-05	0.00425	TGTTCTTAAAGCTAAAAAATT
1	WWWASHAAANRYWWHAAAAWT	lp17_DRF_h_h	11276	11296	+	12.7977	1.38e-05	0.00425	ATTTTTCAATATAATAAAATT
1	WWWASHAAANRYWWHAAAAWT	lp17_DRF_h_h	13801	13821	+	12.7861	1.39e-05	0.00425	TATCAAAAAAACAAAAAACTT
1	WWWASHAAANRYWWHAAAAWT	lp17_DRF_h_h	1519	1539	+	12.7688	1.41e-05	0.00425	AATCTCAAAAGAATTAAAATT
1	WWWASHAAANRYWWHAAAAWT	lp17_DRF_h_h	1752	1772	+	12.6763	1.49e-05	0.00428	TTAAATAAAAAGAATTAAAAT
1	WWWASHAAANRYWWHAAAAWT	lp17_DRF_h_h	13107	13127	-	12.6532	1.51e-05	0.00428	TTTATTAAATTTATAAAAAGT
1	WWWASHAAANRYWWHAAAAWT	lp17_DRF_h_h	13756	13776	+	12.6358	1.52e-05	0.00428	TAATAAAAAAACAACGAAAAT
1	WWWASHAAANRYWWHAAAAWT	lp17_DRF_h_h	5320	5340	-	12.4971	1.65e-05	0.00434	ATTATTAAAAATAAAATTATT
1	WWWASHAAANRYWWHAAAAWT	lp17_DRF_h_h	607	627	+	12.4451	1.7e-05	0.00434	TTAAAAAAAGGTTTTAATTTT
1	WWWASHAAANRYWWHAAAAWT	lp17_DRF_h_h	4621	4641	-	12.4451	1.7e-05	0.00434	TAAGTCGAATATACTAAAATT
1	WWWASHAAANRYWWHAAAAWT	lp17_DRF_h_h	9141	9161	+	12.4451	1.7e-05	0.00434	TATCTAAAAAATCAAAAATTT
1	WWWASHAAANRYWWHAAAAWT	lp17_DRF_h_h	7792	7812	+	12.4046	1.74e-05	0.00434	TCAAATAAAAACATTCTAATT
1	WWWASHAAANRYWWHAAAAWT	lp17_DRF_h_h	6975	6995	+	12.3988	1.75e-05	0.00434	TTTTCAAAAAATTAACACAAT
1	WWWASHAAANRYWWHAAAAWT	lp17_DRF_h_h	47	67	+	12.3064	1.85e-05	0.00439	TTTCTAAAAAATATTAAATTC
1	WWWASHAAANRYWWHAAAAWT	lp17_DRF_h_h	6964	6984	-	12.2659	1.89e-05	0.00439	TTTTTGAAAAATTAATAAATT
1	WWWASHAAANRYWWHAAAAWT	lp17_DRF_h_h	15463	15483	+	12.2601	1.9e-05	0.00439	TAAACAAAATGTTAGCAAATC
1	WWWASHAAANRYWWHAAAAWT	lp17_DRF_h_h	2920	2940	+	12.2197	1.94e-05	0.00439	ATTAGTGAATGCTCTAAAAAA
1	WWWASHAAANRYWWHAAAAWT	lp17_DRF_h_h	12999	13019	+	12.2139	1.95e-05	0.00439	ATAAAAAAATATTTTTAATTT
1	WWWASHAAANRYWWHAAAAWT	lp17_DRF_h_h	9286	9306	+	11.9422	2.28e-05	0.00492	AATTGAACAAGCAAAAAAAAT
1	WWWASHAAANRYWWHAAAAWT	lp17_DRF_h_h	13780	13800	+	11.9191	2.31e-05	0.00492	CTTAAAGAATACTAAAAAAAT
1	WWWASHAAANRYWWHAAAAWT	lp17_DRF_h_h	12289	12309	-	11.9075	2.33e-05	0.00492	AATAGCAAAACTAAAAAATTA
1	WWWASHAAANRYWWHAAAAWT	lp17_DRF_h_h	4710	4730	-	11.8266	2.44e-05	0.00492	TTAAAGAAAGACAATGAAAGT
1	WWWASHAAANRYWWHAAAAWT	lp17_DRF_h_h	17328	17348	-	11.8208	2.44e-05	0.00492	ATTAATAGAAATGTTAAAATT
1	WWWASHAAANRYWWHAAAAWT	lp17_DRF_h_h	12183	12203	-	11.7977	2.48e-05	0.00492	AAAATTAAAAAAATAAAATAT
1	WWWASHAAANRYWWHAAAAWT	lp17_DRF_h_h	17862	17882	-	11.7803	2.5e-05	0.00492	GCAATCAAATATATAAAAATC
1	WWWASHAAANRYWWHAAAAWT	lp17_DRF_h_h	10625	10645	+	11.7572	2.53e-05	0.00492	AAAATTAAAATTAATCAAAAT
1	WWWASHAAANRYWWHAAAAWT	lp17_DRF_h_h	10349	10369	+	11.7399	2.56e-05	0.00492	TATAAAGAAGAATATAAAATT
1	WWWASHAAANRYWWHAAAAWT	lp17_DRF_h_h	8345	8365	+	11.7168	2.59e-05	0.00492	ATTATAAAAAATAACAATACT
1	WWWASHAAANRYWWHAAAAWT	lp17_DRF_h_h	7664	7684	+	11.6994	2.62e-05	0.00492	ACTAAAAAAAACACCAAAATA
1	WWWASHAAANRYWWHAAAAWT	lp17_DRF_h_h	10598	10618	+	11.6416	2.71e-05	0.00501	AATAGTAAAGGTTTTAAAAGA
1	WWWASHAAANRYWWHAAAAWT	lp17_DRF_h_h	15603	15623	-	11.5954	2.78e-05	0.00506	TGTCTAAAATAGAATAAAATT
1	WWWASHAAANRYWWHAAAAWT	lp17_DRF_h_h	15282	15302	-	11.5202	2.9e-05	0.00518	ATATCCAAAAGTTTTAAATTG
1	WWWASHAAANRYWWHAAAAWT	lp17_DRF_h_h	8620	8640	+	11.4971	2.94e-05	0.00518	TAAGCAAAAAATTCTAAAAAC
1	WWWASHAAANRYWWHAAAAWT	lp17_DRF_h_h	12214	12234	+	11.4798	2.97e-05	0.00518	TTTAATAATAATAAATAAAAT
1	WWWASHAAANRYWWHAAAAWT	lp17_DRF_h_h	1192	1212	+	11.4451	3.02e-05	0.00521	ATAATAAAATGTTAAGAAAAA
1	WWWASHAAANRYWWHAAAAWT	lp17_DRF_h_h	12068	12088	-	11.3931	3.11e-05	0.00523	AAGAATAAAAACTAAAATATT
1	WWWASHAAANRYWWHAAAAWT	lp17_DRF_h_h	10234	10254	+	11.3815	3.13e-05	0.00523	GTTGGTAAAAATTCACAAAAT
1	WWWASHAAANRYWWHAAAAWT	lp17_DRF_h_h	10186	10206	+	11.3642	3.17e-05	0.00523	TAATGGAAAAATAAATAAAAT
1	WWWASHAAANRYWWHAAAAWT	lp17_DRF_h_h	17350	17370	+	11.3295	3.23e-05	0.00526	ATAAAAAAATATCAAAACATT
1	WWWASHAAANRYWWHAAAAWT	lp17_DRF_h_h	10718	10738	-	11.289	3.3e-05	0.0053	GTAAGAAAATATATTAAATGT
1	WWWASHAAANRYWWHAAAAWT	lp17_DRF_h_h	3881	3901	+	11.2486	3.38e-05	0.0053	GGTAAAAAAGGCTTAAAAAAT
1	WWWASHAAANRYWWHAAAAWT	lp17_DRF_h_h	17340	17360	+	11.2486	3.38e-05	0.0053	TCTATTAATAATAAAAAAATA
1	WWWASHAAANRYWWHAAAAWT	lp17_DRF_h_h	6216	6236	+	11.2081	3.45e-05	0.00535	ATAACTAAAATTTTTATAAAT
1	WWWASHAAANRYWWHAAAAWT	lp17_DRF_h_h	13014	13034	-	11.1676	3.53e-05	0.0054	TTTAGAAAAAAAACAAAATTA
1	WWWASHAAANRYWWHAAAAWT	lp17_DRF_h_h	8629	8649	+	11.0983	3.67e-05	0.00555	AATTCTAAAAACATTAAGATC
1	WWWASHAAANRYWWHAAAAWT	lp17_DRF_h_h	10009	10029	+	11.0578	3.75e-05	0.0056	ATATTTAAAAGATAAAAAAAT
1	WWWASHAAANRYWWHAAAAWT	lp17_DRF_h_h	7745	7765	+	11.0173	3.84e-05	0.00565	TTTAAAAAAAATTCTCAAAAA
1	WWWASHAAANRYWWHAAAAWT	lp17_DRF_h_h	17991	18011	-	11	3.87e-05	0.00565	TCCCCCAAAAAGAAAAAATTT
1	WWWASHAAANRYWWHAAAAWT	lp17_DRF_h_h	15512	15532	+	10.9422	4e-05	0.00576	ATTAGCAACAACATTCCAAAT
1	WWWASHAAANRYWWHAAAAWT	lp17_DRF_h_h	9809	9829	+	10.8902	4.12e-05	0.00586	CTTGCAAAAGATAATAAAAAA
1	WWWASHAAANRYWWHAAAAWT	lp17_DRF_h_h	12733	12753	+	10.7457	4.45e-05	0.00594	ATCACTAAGGGCTTTAATATT
1	WWWASHAAANRYWWHAAAAWT	lp17_DRF_h_h	7746	7766	+	10.711	4.54e-05	0.00594	TTAAAAAAAATTCTCAAAAAT
1	WWWASHAAANRYWWHAAAAWT	lp17_DRF_h_h	13799	13819	+	10.6994	4.57e-05	0.00594	ATTATCAAAAAAACAAAAAAC
1	WWWASHAAANRYWWHAAAAWT	lp17_DRF_h_h	3836	3856	-	10.6879	4.6e-05	0.00594	AATCTAAAAAACAAAAAGAAT
1	WWWASHAAANRYWWHAAAAWT	lp17_DRF_h_h	5654	5674	-	10.659	4.67e-05	0.00594	TTAAAAAAAATTTTAAAAATA
1	WWWASHAAANRYWWHAAAAWT	lp17_DRF_h_h	13006	13026	-	10.6358	4.73e-05	0.00594	AAAAACAAAATTAAAAATATT
1	WWWASHAAANRYWWHAAAAWT	lp17_DRF_h_h	17163	17183	-	10.6243	4.76e-05	0.00594	TAAATCAAGGATAATTAAAAT
1	WWWASHAAANRYWWHAAAAWT	lp17_DRF_h_h	9139	9159	+	10.6069	4.8e-05	0.00594	TATATCTAAAAAATCAAAAAT
1	WWWASHAAANRYWWHAAAAWT	lp17_DRF_h_h	17757	17777	-	10.6069	4.8e-05	0.00594	TTTATTTAAAACATTAAATAA
1	WWWASHAAANRYWWHAAAAWT	lp17_DRF_h_h	12199	12219	-	10.578	4.88e-05	0.00594	ATTAAATAATATTTACAAAAT
1	WWWASHAAANRYWWHAAAAWT	lp17_DRF_h_h	10526	10546	+	10.5665	4.91e-05	0.00594	TATAGAAATAACTATGAAAAA
1	WWWASHAAANRYWWHAAAAWT	lp17_DRF_h_h	606	626	+	10.5549	4.94e-05	0.00594	TTTAAAAAAAGGTTTTAATTT
1	WWWASHAAANRYWWHAAAAWT	lp17_DRF_h_h	1896	1916	+	10.5549	4.94e-05	0.00594	TCTGTAAAATGGACAAAAATT
1	WWWASHAAANRYWWHAAAAWT	lp17_DRF_h_h	1606	1626	+	10.5318	5e-05	0.00594	TATAGCAATAATAAAGAATTC
1	WWWASHAAANRYWWHAAAAWT	lp17_DRF_h_h	5747	5767	-	10.5318	5e-05	0.00594	ATAAGAAAAAATATTTTATTT
1	WWWASHAAANRYWWHAAAAWT	lp17_DRF_h_h	2059	2079	-	10.526	5.02e-05	0.00594	TTTGTTATATACGATAAAAAT
1	WWWASHAAANRYWWHAAAAWT	lp17_DRF_h_h	5283	5303	+	10.4855	5.13e-05	0.00594	ATATTTAAAGGTAATTAATTT
1	WWWASHAAANRYWWHAAAAWT	lp17_DRF_h_h	10488	10508	+	10.4855	5.13e-05	0.00594	TTAAAAAAACGTTTTTAAATA
1	WWWASHAAANRYWWHAAAAWT	lp17_DRF_h_h	14144	14164	-	10.4855	5.13e-05	0.00594	TATACAAAACGCTGTAAGTTT
1	WWWASHAAANRYWWHAAAAWT	lp17_DRF_h_h	17357	17377	-	10.4798	5.14e-05	0.00594	TGTAAAAAATGTTTTGATATT
1	WWWASHAAANRYWWHAAAAWT	lp17_DRF_h_h	17372	17392	+	10.4335	5.27e-05	0.00594	TTTACAAAATCTGATTAATTT
1	WWWASHAAANRYWWHAAAAWT	lp17_DRF_h_h	12190	12210	-	10.4277	5.29e-05	0.00594	TATTTACAAAATTAAAAAAAT
1	WWWASHAAANRYWWHAAAAWT	lp17_DRF_h_h	2079	2099	-	10.422	5.31e-05	0.00594	AAAAATAAAAATCTTCAATAT
1	WWWASHAAANRYWWHAAAAWT	lp17_DRF_h_h	8613	8633	+	10.4104	5.34e-05	0.00594	TCAACAATAAGCAAAAAATTC
1	WWWASHAAANRYWWHAAAAWT	lp17_DRF_h_h	12407	12427	-	10.3988	5.37e-05	0.00594	AAAATTAAATCCTTTAAAACT
1	WWWASHAAANRYWWHAAAAWT	lp17_DRF_h_h	17307	17327	+	10.3757	5.44e-05	0.00597	ATAATTAATAGATAAAAAATT
1	WWWASHAAANRYWWHAAAAWT	lp17_DRF_h_h	5184	5204	-	10.3584	5.49e-05	0.00597	TATTCTAAGAATAAAAGAATT
1	WWWASHAAANRYWWHAAAAWT	lp17_DRF_h_h	11209	11229	+	10.3295	5.58e-05	0.00601	TAAAGCACAAGTAAACACATT
1	WWWASHAAANRYWWHAAAAWT	lp17_DRF_h_h	16979	16999	-	10.3006	5.66e-05	0.00604	TCTATCATACATATTAAAACT
1	WWWASHAAANRYWWHAAAAWT	lp17_DRF_h_h	10076	10096	+	10.289	5.7e-05	0.00604	AATATAAAAAATATAAAACCT
1	WWWASHAAANRYWWHAAAAWT	lp17_DRF_h_h	14282	14302	+	10.2312	5.88e-05	0.00608	TATAAAAAGAACTAAAAAGTT
1	WWWASHAAANRYWWHAAAAWT	lp17_DRF_h_h	6317	6337	-	10.1965	5.99e-05	0.00608	AATATTAAGAATATAAAAGTT
1	WWWASHAAANRYWWHAAAAWT	lp17_DRF_h_h	11921	11941	-	10.1908	6e-05	0.00608	TAAATCAAAGATTATAGAAAC
1	WWWASHAAANRYWWHAAAAWT	lp17_DRF_h_h	2062	2082	+	10.1734	6.06e-05	0.00608	TTTATCGTATATAACAAATAT
1	WWWASHAAANRYWWHAAAAWT	lp17_DRF_h_h	5025	5045	+	10.1734	6.06e-05	0.00608	TTTTAAAAATATAAAGAAAAA
1	WWWASHAAANRYWWHAAAAWT	lp17_DRF_h_h	1828	1848	-	10.1676	6.08e-05	0.00608	AAATTAAATAATAAAAAAATT
1	WWWASHAAANRYWWHAAAAWT	lp17_DRF_h_h	15702	15722	-	10.1676	6.08e-05	0.00608	TTTGTTAAAAATTTAAATAAC
1	WWWASHAAANRYWWHAAAAWT	lp17_DRF_h_h	15201	15221	+	10.0983	6.31e-05	0.00622	TATAGAAAAAAGGTTAAACAT
1	WWWASHAAANRYWWHAAAAWT	lp17_DRF_h_h	2239	2259	-	10.0925	6.33e-05	0.00622	TTTATTAAAGATGTCAATATA
1	WWWASHAAANRYWWHAAAAWT	lp17_DRF_h_h	2015	2035	-	10.0578	6.44e-05	0.00624	TAAACAAAAAAATTTAAATAA
1	WWWASHAAANRYWWHAAAAWT	lp17_DRF_h_h	9334	9354	+	10.0578	6.44e-05	0.00624	AATACAAATTGCTTCAAAAAA
1	WWWASHAAANRYWWHAAAAWT	lp17_DRF_h_h	10187	10207	+	10.0405	6.5e-05	0.00624	AATGGAAAAATAAATAAAATT
1	WWWASHAAANRYWWHAAAAWT	lp17_DRF_h_h	11507	11527	+	10.0289	6.54e-05	0.00624	TATTCTAAACCCAAAAGAAAT
1	WWWASHAAANRYWWHAAAAWT	lp17_DRF_h_h	4898	4918	-	9.97688	6.72e-05	0.00632	TCCATCAAAAGTTTTAAGAAT
1	WWWASHAAANRYWWHAAAAWT	lp17_DRF_h_h	6113	6133	-	9.95954	6.79e-05	0.00632	TAAATCAAGGATTATAAAAAC
1	WWWASHAAANRYWWHAAAAWT	lp17_DRF_h_h	16322	16342	+	9.95954	6.79e-05	0.00632	TTATAAAAAAACAAGAAAAGT
1	WWWASHAAANRYWWHAAAAWT	lp17_DRF_h_h	1136	1156	-	9.91329	6.95e-05	0.00637	ATAGACAAATAAATCAAATTT
1	WWWASHAAANRYWWHAAAAWT	lp17_DRF_h_h	5305	5325	-	9.88439	7.06e-05	0.00637	ATTATTAAAGGTAATTAATGT
1	WWWASHAAANRYWWHAAAAWT	lp17_DRF_h_h	2078	2098	-	9.87861	7.08e-05	0.00637	AAAATAAAAATCTTCAATATT
1	WWWASHAAANRYWWHAAAAWT	lp17_DRF_h_h	12076	12096	-	9.87861	7.08e-05	0.00637	TTTTTTAAAAGAATAAAAACT
1	WWWASHAAANRYWWHAAAAWT	lp17_DRF_h_h	10802	10822	+	9.84971	7.19e-05	0.00637	AAACTAAAATTTTTTAAAATT
1	WWWASHAAANRYWWHAAAAWT	lp17_DRF_h_h	4491	4511	-	9.83815	7.23e-05	0.00637	GATAGTAAAAACTAATATTTT
1	WWWASHAAANRYWWHAAAAWT	lp17_DRF_h_h	7307	7327	-	9.83815	7.23e-05	0.00637	TAAGGTAGAAATTTATAAATT
1	WWWASHAAANRYWWHAAAAWT	lp17_DRF_h_h	4129	4149	-	9.82659	7.28e-05	0.00637	ATTGAGAAACGCATCAATATT
1	WWWASHAAANRYWWHAAAAWT	lp17_DRF_h_h	1799	1819	-	9.82081	7.3e-05	0.00637	ATTATCAGGAATTAAAAAAAT
1	WWWASHAAANRYWWHAAAAWT	lp17_DRF_h_h	6963	6983	-	9.79191	7.41e-05	0.00638	TTTTGAAAAATTAATAAATTC
1	WWWASHAAANRYWWHAAAAWT	lp17_DRF_h_h	9529	9549	+	9.79191	7.41e-05	0.00638	TAAGATAATGATAATAAAAAT
1	WWWASHAAANRYWWHAAAAWT	lp17_DRF_h_h	4950	4970	-	9.7341	7.64e-05	0.00644	TTAATTTAACACAATAACTTT
1	WWWASHAAANRYWWHAAAAWT	lp17_DRF_h_h	15952	15972	-	9.72832	7.66e-05	0.00644	TCTTCTAAATTCATCAATAAT
1	WWWASHAAANRYWWHAAAAWT	lp17_DRF_h_h	17720	17740	+	9.71098	7.73e-05	0.00644	TGAATTAAAAATAATAAGTAT
1	WWWASHAAANRYWWHAAAAWT	lp17_DRF_h_h	15139	15159	-	9.69942	7.78e-05	0.00644	TTCCTTCAAGGCTTAAAAATT
1	WWWASHAAANRYWWHAAAAWT	lp17_DRF_h_h	5583	5603	-	9.69364	7.8e-05	0.00644	TTTTTTAAAATTAAAAGAATT
1	WWWASHAAANRYWWHAAAAWT	lp17_DRF_h_h	11121	11141	+	9.69364	7.8e-05	0.00644	ATTATAAATAATAATGAAATA
1	WWWASHAAANRYWWHAAAAWT	lp17_DRF_h_h	12198	12218	-	9.6763	7.87e-05	0.00645	TTAAATAATATTTACAAAATT
1	WWWASHAAANRYWWHAAAAWT	lp17_DRF_h_h	7534	7554	-	9.66474	7.92e-05	0.00645	TCTATTAAATATGATAAATTG
1	WWWASHAAANRYWWHAAAAWT	lp17_DRF_h_h	10503	10523	+	9.65318	7.97e-05	0.00645	TAAATAAAAATTTAAAAAAAC
1	WWWASHAAANRYWWHAAAAWT	lp17_DRF_h_h	2174	2194	+	9.6185	8.11e-05	0.00653	TATATTATGAACAAAAAATTT
1	WWWASHAAANRYWWHAAAAWT	lp17_DRF_h_h	4890	4910	+	9.58382	8.26e-05	0.0066	AAAATAAAATTCTTAAAACTT
1	WWWASHAAANRYWWHAAAAWT	lp17_DRF_h_h	1054	1074	-	9.56069	8.36e-05	0.00664	AAATGCATAAATAAATAAATT
1	WWWASHAAANRYWWHAAAAWT	lp17_DRF_h_h	16257	16277	-	9.53757	8.46e-05	0.00668	AAATCTAAATACTTTTAAAAA
1	WWWASHAAANRYWWHAAAAWT	lp17_DRF_h_h	9125	9145	+	9.45665	8.82e-05	0.00678	ATTAGCAAAAATACTATATCT
1	WWWASHAAANRYWWHAAAAWT	lp17_DRF_h_h	11103	11123	+	9.45087	8.84e-05	0.00678	ATTAATAAAAAAGTTAATATT
1	WWWASHAAANRYWWHAAAAWT	lp17_DRF_h_h	16140	16160	+	9.43353	8.92e-05	0.00678	ATTATTAAAAGCTATCTCATT
1	WWWASHAAANRYWWHAAAAWT	lp17_DRF_h_h	3459	3479	-	9.42197	8.98e-05	0.00678	TTTATAAATCCTATAGAAATT
1	WWWASHAAANRYWWHAAAAWT	lp17_DRF_h_h	4522	4542	+	9.41618	9e-05	0.00678	TTTAACAAAGAGAAATAAAAA
1	WWWASHAAANRYWWHAAAAWT	lp17_DRF_h_h	7654	7674	+	9.41618	9e-05	0.00678	TTGACAAGAAACTAAAAAAAA
1	WWWASHAAANRYWWHAAAAWT	lp17_DRF_h_h	16615	16635	+	9.41618	9e-05	0.00678	AGTAGAAAAAATACCGATAAT
1	WWWASHAAANRYWWHAAAAWT	lp17_DRF_h_h	11477	11497	+	9.3815	9.17e-05	0.00678	TTTAACTAAAAATTGAAAATT
1	WWWASHAAANRYWWHAAAAWT	lp17_DRF_h_h	8483	8503	+	9.37572	9.19e-05	0.00678	AATACCGCAGATATAAAAACT
1	WWWASHAAANRYWWHAAAAWT	lp17_DRF_h_h	14923	14943	-	9.37572	9.19e-05	0.00678	ATGGCAAAATATAAAAATTTT
1	WWWASHAAANRYWWHAAAAWT	lp17_DRF_h_h	17815	17835	+	9.37572	9.19e-05	0.00678	TTTTTTTAAAATTTTAAAATA
1	WWWASHAAANRYWWHAAAAWT	lp17_DRF_h_h	6261	6281	+	9.36416	9.25e-05	0.00678	TTTACTAAAATCATTCAAGAC
1	WWWASHAAANRYWWHAAAAWT	lp17_DRF_h_h	12231	12251	-	9.34682	9.33e-05	0.0068	TTACTTAAAAGCGTTTAATTT
1	WWWASHAAANRYWWHAAAAWT	lp17_DRF_h_h	12028	12048	-	9.30058	9.55e-05	0.00689	TTTATAGCAAATAAGAAAAAT
1	WWWASHAAANRYWWHAAAAWT	lp17_DRF_h_h	2085	2105	-	9.28902	9.61e-05	0.00689	GTTAGGAAAAATAAAAATCTT
1	WWWASHAAANRYWWHAAAAWT	lp17_DRF_h_h	1933	1953	+	9.27746	9.67e-05	0.00689	TTTATAAAAATCAATTAAAAA
1	WWWASHAAANRYWWHAAAAWT	lp17_DRF_h_h	12250	12270	-	9.27746	9.67e-05	0.00689	AAAACCAAAATTTAACATTTT
1	WWWASHAAANRYWWHAAAAWT	lp17_DRF_h_h	11466	11486	-	9.21965	9.96e-05	0.00705	TTTAGTTAAAAGAATGATAAT
# FIMO (Find Individual Motif Occurrences): Version 5.5.5 compiled on Dec 6 2023 at 19:32:37
# The format of this file is described at https://meme-suite.org/meme/doc/fimo-output-format.html#tsv_results.
# fimo --oc . --verbosity 1 --bgfile --nrdb-- --thresh 1.0E-4 motifs.meme lp17_DRF_h_h.fa
