## Supplementary material for "Characterization and genomic analysis of the Lyme disease spirochete bacteriophage ϕBB-1": Supp data file 1: fimo_motif2_lp54.tsv

motif_id	motif_alt_id	sequence_name	start	stop	strand	score	p-value	q-value	matched_sequence
1	WWWASHAAANRYWWHAAAAWT	lp54_DRF_h_h	18058	18078	-	18.9942	1.75e-07	0.00467	TTTTTTAAATATAATAAAATT
1	WWWASHAAANRYWWHAAAAWT	lp54_DRF_h_h	25084	25104	-	18.7514	2.14e-07	0.00467	TAAACTAAAAATAAAAAAATA
1	WWWASHAAANRYWWHAAAAWT	lp54_DRF_h_h	51795	51815	-	18.4682	2.7e-07	0.00467	ATAACAAAAAATTTTCAAAAT
1	WWWASHAAANRYWWHAAAAWT	lp54_DRF_h_h	22138	22158	-	17.3873	6.33e-07	0.00658	ACAATAAAATACAATAAAAAT
1	WWWASHAAANRYWWHAAAAWT	lp54_DRF_h_h	44361	44381	-	16.7457	1.02e-06	0.00658	TCAACAAAAAACTTAAAAGTT
1	WWWASHAAANRYWWHAAAAWT	lp54_DRF_h_h	20306	20326	+	16.6705	1.08e-06	0.00658	TTTTGTAAAAAATATAAAATT
1	WWWASHAAANRYWWHAAAAWT	lp54_DRF_h_h	41127	41147	+	16.4624	1.25e-06	0.00658	TTTATTAAAAATAATAGAAAT
1	WWWASHAAANRYWWHAAAAWT	lp54_DRF_h_h	35318	35338	+	16.3931	1.32e-06	0.00658	TTAACAAGAAATTATAAAAAT
1	WWWASHAAANRYWWHAAAAWT	lp54_DRF_h_h	1125	1145	+	16.2717	1.43e-06	0.00658	TTTAAAAAAAGTTATTAAATT
1	WWWASHAAANRYWWHAAAAWT	lp54_DRF_h_h	47860	47880	-	16.0116	1.72e-06	0.00658	AAAAGAAAATATAGAAAAATT
1	WWWASHAAANRYWWHAAAAWT	lp54_DRF_h_h	5603	5623	-	15.9364	1.82e-06	0.00658	TTTCCTAAAAAGAAAAAATTT
1	WWWASHAAANRYWWHAAAAWT	lp54_DRF_h_h	39642	39662	-	15.6185	2.26e-06	0.00658	TTTAGAAAAATTTAGAAAATT
1	WWWASHAAANRYWWHAAAAWT	lp54_DRF_h_h	26757	26777	+	15.6127	2.27e-06	0.00658	AAAAGTAAAAACAATGAAGTT
1	WWWASHAAANRYWWHAAAAWT	lp54_DRF_h_h	16415	16435	+	15.4624	2.52e-06	0.00658	ATCTGTAAAGGCATCAAAATT
1	WWWASHAAANRYWWHAAAAWT	lp54_DRF_h_h	11665	11685	-	15.341	2.74e-06	0.00658	TATATAAAAAATAAAAAAAAA
1	WWWASHAAANRYWWHAAAAWT	lp54_DRF_h_h	21009	21029	-	15.2139	2.98e-06	0.00658	TAACTAAAAAACATACAAATT
1	WWWASHAAANRYWWHAAAAWT	lp54_DRF_h_h	34033	34053	+	15.0578	3.31e-06	0.00658	TTTAGAAAAAGTTTTAAGTTT
1	WWWASHAAANRYWWHAAAAWT	lp54_DRF_h_h	53984	54004	+	14.9827	3.48e-06	0.00658	TAAATTAAATGCTATAAAATG
1	WWWASHAAANRYWWHAAAAWT	lp54_DRF_h_h	23575	23595	-	14.9538	3.55e-06	0.00658	ATAAGTAAAGGTTAAAATTTT
1	WWWASHAAANRYWWHAAAAWT	lp54_DRF_h_h	29946	29966	-	14.9306	3.6e-06	0.00658	TTTACAAAAAACTCTAAATTG
1	WWWASHAAANRYWWHAAAAWT	lp54_DRF_h_h	41115	41135	-	14.8902	3.7e-06	0.00658	TTTAATAAATTTAATCAAATT
1	WWWASHAAANRYWWHAAAAWT	lp54_DRF_h_h	18792	18812	+	14.8786	3.73e-06	0.00658	TTCAGAAAAAGTTTAAAAATA
1	WWWASHAAANRYWWHAAAAWT	lp54_DRF_h_h	9196	9216	+	14.7861	3.97e-06	0.00658	TTTACAAAAAATACTCAAAAA
1	WWWASHAAANRYWWHAAAAWT	lp54_DRF_h_h	51383	51403	-	14.7746	4e-06	0.00658	TTTACAAAAAACAGAAAAGAT
1	WWWASHAAANRYWWHAAAAWT	lp54_DRF_h_h	8428	8448	+	14.711	4.17e-06	0.00658	TAAATAAAAAGGAAAAAAAAT
1	WWWASHAAANRYWWHAAAAWT	lp54_DRF_h_h	17459	17479	-	14.6994	4.2e-06	0.00658	AACAATAAAAATAATAAAAAT
1	WWWASHAAANRYWWHAAAAWT	lp54_DRF_h_h	11408	11428	+	14.6705	4.28e-06	0.00658	TACACTGAATGCATAAAATTT
1	WWWASHAAANRYWWHAAAAWT	lp54_DRF_h_h	31115	31135	-	14.6532	4.33e-06	0.00658	AGTAGAAATTACAATAAAATT
1	WWWASHAAANRYWWHAAAAWT	lp54_DRF_h_h	47398	47418	-	14.6301	4.39e-06	0.00658	TCTAAAAATAACAATAAAATT
1	WWWASHAAANRYWWHAAAAWT	lp54_DRF_h_h	48400	48420	-	14.6301	4.39e-06	0.00658	TCTAAAAATAACAATAAAATT
1	WWWASHAAANRYWWHAAAAWT	lp54_DRF_h_h	18049	18069	-	14.6069	4.46e-06	0.00658	TATAATAAAATTAATAAAAAT
1	WWWASHAAANRYWWHAAAAWT	lp54_DRF_h_h	46290	46310	-	14.6069	4.46e-06	0.00658	TTTATAATATGTAATAAAAAT
1	WWWASHAAANRYWWHAAAAWT	lp54_DRF_h_h	29068	29088	-	14.5896	4.51e-06	0.00658	AAATTTAAATATAAAAAAAAT
1	WWWASHAAANRYWWHAAAAWT	lp54_DRF_h_h	37933	37953	+	14.5896	4.51e-06	0.00658	AAAATTTAAAGCAAAAAAATT
1	WWWASHAAANRYWWHAAAAWT	lp54_DRF_h_h	12592	12612	+	14.526	4.7e-06	0.00658	TGAAGAAAAAATAAAAGAATT
1	WWWASHAAANRYWWHAAAAWT	lp54_DRF_h_h	33616	33636	-	14.5202	4.72e-06	0.00658	TCTCTAAAAGACATTAAATTT
1	WWWASHAAANRYWWHAAAAWT	lp54_DRF_h_h	12147	12167	+	14.4855	4.83e-06	0.00658	TTACGCAAAGAATAAAAAAAT
1	WWWASHAAANRYWWHAAAAWT	lp54_DRF_h_h	35002	35022	-	14.4509	4.94e-06	0.00658	AATAAAAAAAATATTAAAATA
1	WWWASHAAANRYWWHAAAAWT	lp54_DRF_h_h	47648	47668	-	14.4451	4.96e-06	0.00658	TAAAACAAAGACTTAAAAAAA
1	WWWASHAAANRYWWHAAAAWT	lp54_DRF_h_h	15866	15886	-	14.3584	5.24e-06	0.00679	TAACCCAAAGGATTTAAAATT
1	WWWASHAAANRYWWHAAAAWT	lp54_DRF_h_h	51699	51719	+	14.2428	5.65e-06	0.00713	TTTTAAAAAAACTTAAAATAT
1	WWWASHAAANRYWWHAAAAWT	lp54_DRF_h_h	12115	12135	+	14.1908	5.84e-06	0.0072	TAAAGAAAAAATAATAAATAA
1	WWWASHAAANRYWWHAAAAWT	lp54_DRF_h_h	47559	47579	-	14.1329	6.06e-06	0.00721	TTTAATAAATATTACAAAGAT
1	WWWASHAAANRYWWHAAAAWT	lp54_DRF_h_h	35962	35982	-	14.1098	6.15e-06	0.00721	AATAAAAAAGAAATTAAAATT
1	WWWASHAAANRYWWHAAAAWT	lp54_DRF_h_h	6458	6478	+	14.0809	6.26e-06	0.00721	AACACCAAAGAGAATGAAATT
1	WWWASHAAANRYWWHAAAAWT	lp54_DRF_h_h	43008	43028	+	14.0405	6.43e-06	0.00723	TTTGCCCAAGATTAAAAATTT
1	WWWASHAAANRYWWHAAAAWT	lp54_DRF_h_h	34950	34970	+	13.9827	6.66e-06	0.00731	TTAATTAAAAACATCTAAATA
1	WWWASHAAANRYWWHAAAAWT	lp54_DRF_h_h	2935	2955	-	13.9306	6.89e-06	0.00731	TAATTTAAAAACTTTAAATAT
1	WWWASHAAANRYWWHAAAAWT	lp54_DRF_h_h	17416	17436	-	13.9249	6.91e-06	0.00731	TAAAATAAAAGTTTTAAACTT
1	WWWASHAAANRYWWHAAAAWT	lp54_DRF_h_h	10170	10190	+	13.8382	7.3e-06	0.00756	TTTACAAAAGAAAACACAATT
1	WWWASHAAANRYWWHAAAAWT	lp54_DRF_h_h	48253	48273	-	13.7168	7.88e-06	0.008	AAAACTAAATATAATCAAGAT
1	WWWASHAAANRYWWHAAAAWT	lp54_DRF_h_h	43679	43699	-	13.6705	8.11e-06	0.00808	ATTAAAAAATAATTAAAAAAT
1	WWWASHAAANRYWWHAAAAWT	lp54_DRF_h_h	30115	30135	+	13.5665	8.65e-06	0.00831	TAATAAAAATACTTACAAATT
1	WWWASHAAANRYWWHAAAAWT	lp54_DRF_h_h	4653	4673	+	13.5145	8.93e-06	0.00831	TGAATTAAAAATAAAAAAGTT
1	WWWASHAAANRYWWHAAAAWT	lp54_DRF_h_h	27412	27432	+	13.5029	9e-06	0.00831	AAAGCTAAAAGCATCAAAAGT
1	WWWASHAAANRYWWHAAAAWT	lp54_DRF_h_h	5207	5227	+	13.4855	9.1e-06	0.00831	TTTAAAAAAAATATAAATTAT
1	WWWASHAAANRYWWHAAAAWT	lp54_DRF_h_h	33440	33460	+	13.4566	9.26e-06	0.00831	AAAACTGAAAATATTAAAAAC
1	WWWASHAAANRYWWHAAAAWT	lp54_DRF_h_h	12695	12715	+	13.4393	9.36e-06	0.00831	ATAATAGAACACAAAAAATAT
1	WWWASHAAANRYWWHAAAAWT	lp54_DRF_h_h	39370	39390	-	13.3931	9.63e-06	0.00831	CTTAGAAAAGCTTTAAAAATT
1	WWWASHAAANRYWWHAAAAWT	lp54_DRF_h_h	11785	11805	+	13.3815	9.7e-06	0.00831	ATCACCAAACACTACAAAAAG
1	WWWASHAAANRYWWHAAAAWT	lp54_DRF_h_h	20590	20610	-	13.3064	1.02e-05	0.00831	TTAATAAAATCTAATCAAAAT
1	WWWASHAAANRYWWHAAAAWT	lp54_DRF_h_h	36609	36629	+	13.2775	1.03e-05	0.00831	TTTAAAAAAGATGTTAATATT
1	WWWASHAAANRYWWHAAAAWT	lp54_DRF_h_h	5168	5188	+	13.2659	1.04e-05	0.00831	TTATGTAAATATTTAAATTTT
1	WWWASHAAANRYWWHAAAAWT	lp54_DRF_h_h	16735	16755	-	13.2659	1.04e-05	0.00831	AATAATAAAAGCAAAAAAAAG
1	WWWASHAAANRYWWHAAAAWT	lp54_DRF_h_h	35838	35858	-	13.2543	1.05e-05	0.00831	AATCAAAAAAATATTCAAATT
1	WWWASHAAANRYWWHAAAAWT	lp54_DRF_h_h	13031	13051	+	13.2139	1.07e-05	0.00831	TAAAGCAAAAGCAAAAAGAGT
1	WWWASHAAANRYWWHAAAAWT	lp54_DRF_h_h	50710	50730	-	13.2139	1.07e-05	0.00831	TCAAATAAAAGTATGCAAATT
1	WWWASHAAANRYWWHAAAAWT	lp54_DRF_h_h	18200	18220	+	13.1676	1.11e-05	0.00842	TTTAAAAAAGGTTTAAAAGAT
1	WWWASHAAANRYWWHAAAAWT	lp54_DRF_h_h	18841	18861	+	13.0867	1.16e-05	0.00871	TAAGCCAAAACCAACCAAAAT
1	WWWASHAAANRYWWHAAAAWT	lp54_DRF_h_h	7448	7468	+	12.9653	1.25e-05	0.00919	TATATAAAAAACATTTACATT
1	WWWASHAAANRYWWHAAAAWT	lp54_DRF_h_h	32025	32045	+	12.9306	1.28e-05	0.00919	TGTACCAAAATCTAAAAAGTT
1	WWWASHAAANRYWWHAAAAWT	lp54_DRF_h_h	17927	17947	-	12.9191	1.28e-05	0.00919	AGAAACAAAAATCAAAAAAAT
1	WWWASHAAANRYWWHAAAAWT	lp54_DRF_h_h	12990	13010	+	12.8844	1.31e-05	0.00919	TTAAGGAAAAAGGAAAAAAAT
1	WWWASHAAANRYWWHAAAAWT	lp54_DRF_h_h	4064	4084	-	12.8786	1.32e-05	0.00919	AATTTTGAAAGCAAAAAAAAT
1	WWWASHAAANRYWWHAAAAWT	lp54_DRF_h_h	42052	42072	+	12.8439	1.34e-05	0.00919	ATTTTTTAAAATATTAAAATT
1	WWWASHAAANRYWWHAAAAWT	lp54_DRF_h_h	9198	9218	+	12.8382	1.35e-05	0.00919	TACAAAAAATACTCAAAAAAT
1	WWWASHAAANRYWWHAAAAWT	lp54_DRF_h_h	25259	25279	-	12.8092	1.37e-05	0.00923	ATAAGTAAAACTTACAAAATA
1	WWWASHAAANRYWWHAAAAWT	lp54_DRF_h_h	30337	30357	-	12.7514	1.42e-05	0.00926	ATAAAACAAAACTTAAAAAAT
1	WWWASHAAANRYWWHAAAAWT	lp54_DRF_h_h	40280	40300	-	12.7514	1.42e-05	0.00926	TCTTTCAAATGAATAAAAATT
1	WWWASHAAANRYWWHAAAAWT	lp54_DRF_h_h	19098	19118	+	12.7399	1.43e-05	0.00926	TAAAGCAAATAGAGAAAATTT
1	WWWASHAAANRYWWHAAAAWT	lp54_DRF_h_h	24329	24349	-	12.711	1.45e-05	0.0093	TTTTTTAATTACTTTAAAAAT
1	WWWASHAAANRYWWHAAAAWT	lp54_DRF_h_h	21360	21380	+	12.6705	1.49e-05	0.00938	AATATTAGAGATTTTAAAAAT
1	WWWASHAAANRYWWHAAAAWT	lp54_DRF_h_h	10245	10265	+	12.6532	1.51e-05	0.00938	ATTACAAAACTTGATGAAATT
1	WWWASHAAANRYWWHAAAAWT	lp54_DRF_h_h	14150	14170	-	12.6358	1.52e-05	0.00938	TTTTCTAAAACCTTTAAAAGT
1	WWWASHAAANRYWWHAAAAWT	lp54_DRF_h_h	12672	12692	+	12.5954	1.56e-05	0.00949	TTTACAAAATAAAACCACATT
1	WWWASHAAANRYWWHAAAAWT	lp54_DRF_h_h	3996	4016	-	12.5434	1.61e-05	0.00956	TTTAAGAAATTCAAAAAATTT
1	WWWASHAAANRYWWHAAAAWT	lp54_DRF_h_h	51235	51255	+	12.5434	1.61e-05	0.00956	TTGAGCAAACATTTCGATATT
1	WWWASHAAANRYWWHAAAAWT	lp54_DRF_h_h	765	785	+	12.4913	1.66e-05	0.00971	TATGATAAAGAGAAAAAAAAT
1	WWWASHAAANRYWWHAAAAWT	lp54_DRF_h_h	20139	20159	-	12.4798	1.67e-05	0.00971	ATTATTAATTACAATAAACTT
1	WWWASHAAANRYWWHAAAAWT	lp54_DRF_h_h	20264	20284	+	12.4566	1.69e-05	0.00973	AATATTTAAAACAATTAAATT
1	WWWASHAAANRYWWHAAAAWT	lp54_DRF_h_h	20307	20327	+	12.4046	1.74e-05	0.00985	TTTGTAAAAAATATAAAATTA
1	WWWASHAAANRYWWHAAAAWT	lp54_DRF_h_h	52019	52039	-	12.3988	1.75e-05	0.00985	ATTTTAAAACATAACTAAATT
1	WWWASHAAANRYWWHAAAAWT	lp54_DRF_h_h	4028	4048	-	12.3179	1.83e-05	0.0102	AAATCCAAAGACTTTAAAAAG
1	WWWASHAAANRYWWHAAAAWT	lp54_DRF_h_h	50575	50595	-	12.3006	1.85e-05	0.0102	AATATTAAAAACATAAAATAG
1	WWWASHAAANRYWWHAAAAWT	lp54_DRF_h_h	51700	51720	+	12.289	1.87e-05	0.0102	TTTAAAAAAACTTAAAATATT
1	WWWASHAAANRYWWHAAAAWT	lp54_DRF_h_h	14544	14564	-	12.2428	1.92e-05	0.0102	TTTTGCAAAATCATCAAAACT
1	WWWASHAAANRYWWHAAAAWT	lp54_DRF_h_h	28234	28254	+	12.2254	1.94e-05	0.0102	AATAGTAAAAATTAACTATTT
1	WWWASHAAANRYWWHAAAAWT	lp54_DRF_h_h	25546	25566	+	12.2197	1.94e-05	0.0102	TTTAGAAACTACATAGAAAGT
1	WWWASHAAANRYWWHAAAAWT	lp54_DRF_h_h	50803	50823	-	12.2023	1.96e-05	0.0102	ATTGGCGAATATGACAAAAAT
1	WWWASHAAANRYWWHAAAAWT	lp54_DRF_h_h	104	124	+	12.1965	1.97e-05	0.0102	TTTAATACAAAAATAAAAATT
1	WWWASHAAANRYWWHAAAAWT	lp54_DRF_h_h	6151	6171	+	12.1618	2.01e-05	0.0102	CCAAAAAAAAACATACAAATT
1	WWWASHAAANRYWWHAAAAWT	lp54_DRF_h_h	53075	53095	+	12.1618	2.01e-05	0.0102	TTGAATAAAGAATATAAAATT
1	WWWASHAAANRYWWHAAAAWT	lp54_DRF_h_h	15076	15096	-	12.1214	2.06e-05	0.0102	TTTTCTAAATTTTTCCAAAAT
1	WWWASHAAANRYWWHAAAAWT	lp54_DRF_h_h	2981	3001	+	12.1156	2.06e-05	0.0102	ATTAACAAAAAAATCAAAATA
1	WWWASHAAANRYWWHAAAAWT	lp54_DRF_h_h	26146	26166	-	12.104	2.08e-05	0.0102	TTTAAAAAAGGTAGAAAATAT
1	WWWASHAAANRYWWHAAAAWT	lp54_DRF_h_h	11882	11902	+	12.0694	2.12e-05	0.0102	TTTAAAAAATACACACAAAAA
1	WWWASHAAANRYWWHAAAAWT	lp54_DRF_h_h	9371	9391	-	12.0058	2.2e-05	0.0102	AATAGAAAATTGAAAAAAAAT
1	WWWASHAAANRYWWHAAAAWT	lp54_DRF_h_h	16716	16736	-	12.0058	2.2e-05	0.0102	AGAAATAAATATTAAAAATAT
1	WWWASHAAANRYWWHAAAAWT	lp54_DRF_h_h	43549	43569	-	11.9884	2.22e-05	0.0102	AATATAAATTACTTAAAATTT
1	WWWASHAAANRYWWHAAAAWT	lp54_DRF_h_h	27774	27794	-	11.9711	2.24e-05	0.0102	TAATCAAAACACATTCAAAAC
1	WWWASHAAANRYWWHAAAAWT	lp54_DRF_h_h	18119	18139	-	11.9653	2.25e-05	0.0102	TTTTAAAAACTCAATAAAAAT
1	WWWASHAAANRYWWHAAAAWT	lp54_DRF_h_h	52068	52088	+	11.9538	2.27e-05	0.0102	ATTAACAATGACTAAAATATT
1	WWWASHAAANRYWWHAAAAWT	lp54_DRF_h_h	1352	1372	-	11.948	2.27e-05	0.0102	ATTATTAATTATTAAAAATAT
1	WWWASHAAANRYWWHAAAAWT	lp54_DRF_h_h	4045	4065	-	11.948	2.27e-05	0.0102	ATGACCAGACATTAAAAAAAT
1	WWWASHAAANRYWWHAAAAWT	lp54_DRF_h_h	14556	14576	+	11.9306	2.3e-05	0.0102	TTTGCAAAAGACTATAGACTT
1	WWWASHAAANRYWWHAAAAWT	lp54_DRF_h_h	43416	43436	-	11.8902	2.35e-05	0.0102	AAAGCAAAAAGCATAAAAAAG
1	WWWASHAAANRYWWHAAAAWT	lp54_DRF_h_h	12276	12296	+	11.8786	2.37e-05	0.0102	ATAATGAAATAATAAAAAAAT
1	WWWASHAAANRYWWHAAAAWT	lp54_DRF_h_h	40873	40893	-	11.8555	2.4e-05	0.0102	GAAACAAAATGCAGCAAAAAT
1	WWWASHAAANRYWWHAAAAWT	lp54_DRF_h_h	49980	50000	-	11.8439	2.41e-05	0.0102	TTACCCAGAAATTCAAAAAAT
1	WWWASHAAANRYWWHAAAAWT	lp54_DRF_h_h	29796	29816	+	11.8092	2.46e-05	0.0102	AATATCAAATCCGAAGAAATT
1	WWWASHAAANRYWWHAAAAWT	lp54_DRF_h_h	26561	26581	+	11.7919	2.49e-05	0.0102	ATGAGCAAAGACTTCAAAAAG
1	WWWASHAAANRYWWHAAAAWT	lp54_DRF_h_h	34908	34928	+	11.7803	2.5e-05	0.0102	TTTGCAAAACGTTTAATATTT
1	WWWASHAAANRYWWHAAAAWT	lp54_DRF_h_h	43689	43709	-	11.7803	2.5e-05	0.0102	TTTAATAATAATTAAAAAATA
1	WWWASHAAANRYWWHAAAAWT	lp54_DRF_h_h	51308	51328	-	11.7514	2.54e-05	0.0102	AAAAGAAAAAATAATTAAAAA
1	WWWASHAAANRYWWHAAAAWT	lp54_DRF_h_h	11761	11781	+	11.7457	2.55e-05	0.0102	AAAATTGAAAACATTAAAAAA
1	WWWASHAAANRYWWHAAAAWT	lp54_DRF_h_h	29904	29924	+	11.7457	2.55e-05	0.0102	TTTAGAAAATCTATTCAAAAA
1	WWWASHAAANRYWWHAAAAWT	lp54_DRF_h_h	47851	47871	-	11.7399	2.56e-05	0.0102	TATAGAAAAATTAAAAGAAAT
1	WWWASHAAANRYWWHAAAAWT	lp54_DRF_h_h	34438	34458	+	11.7341	2.57e-05	0.0102	TTTAGCAAGCATTTCTAATTT
1	WWWASHAAANRYWWHAAAAWT	lp54_DRF_h_h	51647	51667	-	11.711	2.6e-05	0.0102	TATTTTAAATGTATAAAAAAA
1	WWWASHAAANRYWWHAAAAWT	lp54_DRF_h_h	45993	46013	+	11.6821	2.65e-05	0.0102	ATAATCAAAATTAATTAAAAT
1	WWWASHAAANRYWWHAAAAWT	lp54_DRF_h_h	5014	5034	-	11.6705	2.66e-05	0.0102	TCAAATAAAGAACTTAAAATT
1	WWWASHAAANRYWWHAAAAWT	lp54_DRF_h_h	20346	20366	-	11.6705	2.66e-05	0.0102	TTAAAAAAAATTTTTCAAAAT
1	WWWASHAAANRYWWHAAAAWT	lp54_DRF_h_h	40593	40613	-	11.6705	2.66e-05	0.0102	AATTTCAAAGAAATTAAAAAT
1	WWWASHAAANRYWWHAAAAWT	lp54_DRF_h_h	41118	41138	+	11.6705	2.66e-05	0.0102	TTGATTAAATTTATTAAAAAT
1	WWWASHAAANRYWWHAAAAWT	lp54_DRF_h_h	16631	16651	+	11.6647	2.67e-05	0.0102	TTTAGTAAAAGCAATAAACCA
1	WWWASHAAANRYWWHAAAAWT	lp54_DRF_h_h	21658	21678	+	11.6532	2.69e-05	0.0102	TTTGTGAAAAAGTTTAAAAAT
1	WWWASHAAANRYWWHAAAAWT	lp54_DRF_h_h	39643	39663	-	11.6474	2.7e-05	0.0102	TTTTAGAAAAATTTAGAAAAT
1	WWWASHAAANRYWWHAAAAWT	lp54_DRF_h_h	42031	42051	+	11.6301	2.72e-05	0.0102	AATATTAAATTTATTTAAATT
1	WWWASHAAANRYWWHAAAAWT	lp54_DRF_h_h	18863	18883	+	11.5896	2.79e-05	0.0102	TGTTTTAAAGATTTTGAAAAT
1	WWWASHAAANRYWWHAAAAWT	lp54_DRF_h_h	38961	38981	-	11.5723	2.82e-05	0.0102	ATATGCAAAAATTTTTAAATC
1	WWWASHAAANRYWWHAAAAWT	lp54_DRF_h_h	2161	2181	-	11.5549	2.84e-05	0.0102	TATCCAAAAAATGAAAAAGTT
1	WWWASHAAANRYWWHAAAAWT	lp54_DRF_h_h	5246	5266	-	11.5318	2.88e-05	0.0102	TTTACAAAATGTTTATTATTT
1	WWWASHAAANRYWWHAAAAWT	lp54_DRF_h_h	39518	39538	-	11.526	2.89e-05	0.0102	TTAAAAAAATAGTACAAAATC
1	WWWASHAAANRYWWHAAAAWT	lp54_DRF_h_h	51145	51165	-	11.5202	2.9e-05	0.0102	GAAAAAAAAGACAATAATATT
1	WWWASHAAANRYWWHAAAAWT	lp54_DRF_h_h	26131	26151	+	11.5145	2.91e-05	0.0102	AACAGCAAAGGCAAAATATTT
1	WWWASHAAANRYWWHAAAAWT	lp54_DRF_h_h	26905	26925	-	11.5029	2.93e-05	0.0102	TATACTCAAAACTTAAATTAT
1	WWWASHAAANRYWWHAAAAWT	lp54_DRF_h_h	35011	35031	-	11.5029	2.93e-05	0.0102	GAAACAATAAATAAAAAAAAT
1	WWWASHAAANRYWWHAAAAWT	lp54_DRF_h_h	51983	52003	-	11.5029	2.93e-05	0.0102	TTAAATAAAAACATATAATTA
1	WWWASHAAANRYWWHAAAAWT	lp54_DRF_h_h	12148	12168	+	11.4913	2.95e-05	0.0102	TACGCAAAGAATAAAAAAATT
1	WWWASHAAANRYWWHAAAAWT	lp54_DRF_h_h	34150	34170	+	11.4913	2.95e-05	0.0102	TTTGGAAAAAACTTTAGAACT
1	WWWASHAAANRYWWHAAAAWT	lp54_DRF_h_h	49526	49546	-	11.4335	3.04e-05	0.0104	GACACCGAAAATTTAAAAAAT
1	WWWASHAAANRYWWHAAAAWT	lp54_DRF_h_h	51528	51548	-	11.4277	3.05e-05	0.0104	TTTTGAAAAGAAACAAAATTT
1	WWWASHAAANRYWWHAAAAWT	lp54_DRF_h_h	5119	5139	+	11.4104	3.08e-05	0.0104	AATAACAAATAATAAAATATT
1	WWWASHAAANRYWWHAAAAWT	lp54_DRF_h_h	17576	17596	+	11.3584	3.18e-05	0.0106	TTTGCCAAAATATTTCAAATT
1	WWWASHAAANRYWWHAAAAWT	lp54_DRF_h_h	17846	17866	-	11.3526	3.19e-05	0.0106	TCTAGTAAAAGTTTAAAAGAC
1	WWWASHAAANRYWWHAAAAWT	lp54_DRF_h_h	21353	21373	+	11.3468	3.2e-05	0.0106	TAAACAAAATATTAGAGATTT
1	WWWASHAAANRYWWHAAAAWT	lp54_DRF_h_h	47257	47277	-	11.3295	3.23e-05	0.0106	AAAAGAAAAACTAAATAAAAT
1	WWWASHAAANRYWWHAAAAWT	lp54_DRF_h_h	37286	37306	+	11.3237	3.24e-05	0.0106	AGTACAAAAGACTTGAAGATT
1	WWWASHAAANRYWWHAAAAWT	lp54_DRF_h_h	1236	1256	+	11.3179	3.25e-05	0.0106	CTTATCAAATGCACTTAAAAT
1	WWWASHAAANRYWWHAAAAWT	lp54_DRF_h_h	14162	14182	+	11.3006	3.28e-05	0.0106	TTTAGAAAAAAACAATAATTT
1	WWWASHAAANRYWWHAAAAWT	lp54_DRF_h_h	13165	13185	-	11.2948	3.29e-05	0.0106	TATTCCAAATGTATAAAAGTC
1	WWWASHAAANRYWWHAAAAWT	lp54_DRF_h_h	47753	47773	-	11.2428	3.39e-05	0.0108	AATTCCAAATAGAGCAAAATT
1	WWWASHAAANRYWWHAAAAWT	lp54_DRF_h_h	23706	23726	-	11.2312	3.41e-05	0.0108	TTATCAAGAAATACAAAAAAT
1	WWWASHAAANRYWWHAAAAWT	lp54_DRF_h_h	50427	50447	-	11.2081	3.45e-05	0.0109	TTGACAAAAAATAAACTAAAT
1	WWWASHAAANRYWWHAAAAWT	lp54_DRF_h_h	36745	36765	-	11.1965	3.48e-05	0.0109	TTGAATAAAAATATTCAAATC
1	WWWASHAAANRYWWHAAAAWT	lp54_DRF_h_h	13375	13395	+	11.1908	3.49e-05	0.0109	AAATGTGAATACATTGAATTT
1	WWWASHAAANRYWWHAAAAWT	lp54_DRF_h_h	43484	43504	+	11.1156	3.63e-05	0.0112	GTTAATACATGCAATAAAAAT
1	WWWASHAAANRYWWHAAAAWT	lp54_DRF_h_h	7619	7639	+	11.104	3.66e-05	0.0112	GAAACAAAAGATATTGAACTT
1	WWWASHAAANRYWWHAAAAWT	lp54_DRF_h_h	30336	30356	-	11.0983	3.67e-05	0.0112	TAAAACAAAACTTAAAAAATA
1	WWWASHAAANRYWWHAAAAWT	lp54_DRF_h_h	53789	53809	-	11.0983	3.67e-05	0.0112	TAAATCCAAAGCATTAATAAT
1	WWWASHAAANRYWWHAAAAWT	lp54_DRF_h_h	20949	20969	-	11.0578	3.75e-05	0.0113	TATTAAAATTACTTAAAAATT
1	WWWASHAAANRYWWHAAAAWT	lp54_DRF_h_h	33706	33726	+	11.0405	3.79e-05	0.0113	TTTAGAAGAATTTAAAAATTT
1	WWWASHAAANRYWWHAAAAWT	lp54_DRF_h_h	40074	40094	+	11.0405	3.79e-05	0.0113	TATTGAAAATGAAATAAATAT
1	WWWASHAAANRYWWHAAAAWT	lp54_DRF_h_h	46959	46979	-	11.0231	3.83e-05	0.0114	GAAACTCAAAACAATAAATAT
1	WWWASHAAANRYWWHAAAAWT	lp54_DRF_h_h	19316	19336	+	10.9769	3.92e-05	0.0115	CTTAGAAAGGGTAAAGAAATT
1	WWWASHAAANRYWWHAAAAWT	lp54_DRF_h_h	50590	50610	-	10.9769	3.92e-05	0.0115	ATTAAAAAAATTTAAAATATT
1	WWWASHAAANRYWWHAAAAWT	lp54_DRF_h_h	51925	51945	-	10.9364	4.01e-05	0.0117	TTTAATAAAGATTAAACACTT
1	WWWASHAAANRYWWHAAAAWT	lp54_DRF_h_h	26039	26059	-	10.9133	4.06e-05	0.0118	AAAACAAAAAATTATAATTTC
1	WWWASHAAANRYWWHAAAAWT	lp54_DRF_h_h	35450	35470	+	10.9133	4.06e-05	0.0118	TCTGGTGAAAATATTAAAAAA
1	WWWASHAAANRYWWHAAAAWT	lp54_DRF_h_h	39838	39858	+	10.8728	4.15e-05	0.0119	CTAATAAAATGCTTTTAAAAT
1	WWWASHAAANRYWWHAAAAWT	lp54_DRF_h_h	20491	20511	-	10.8671	4.17e-05	0.0119	GCTTCCAAAAGCATTACAATT
1	WWWASHAAANRYWWHAAAAWT	lp54_DRF_h_h	39447	39467	-	10.815	4.29e-05	0.0122	AAATCAAAATGCAAAAAATGT
1	WWWASHAAANRYWWHAAAAWT	lp54_DRF_h_h	27300	27320	-	10.8092	4.3e-05	0.0122	TTACAAAAATTCAAACAAATT
1	WWWASHAAANRYWWHAAAAWT	lp54_DRF_h_h	17153	17173	-	10.7746	4.38e-05	0.0122	AAAAAACAAAATTTTAAAAAT
1	WWWASHAAANRYWWHAAAAWT	lp54_DRF_h_h	11663	11683	-	10.763	4.41e-05	0.0122	TATAAAAAATAAAAAAAAAGT
1	WWWASHAAANRYWWHAAAAWT	lp54_DRF_h_h	5205	5225	+	10.7514	4.44e-05	0.0122	TTTTTAAAAAAAATATAAATT
1	WWWASHAAANRYWWHAAAAWT	lp54_DRF_h_h	25780	25800	+	10.7514	4.44e-05	0.0122	TTACCCACAGGTTTTAAATAT
1	WWWASHAAANRYWWHAAAAWT	lp54_DRF_h_h	12221	12241	+	10.7457	4.45e-05	0.0122	ATATATAAATATAAAGAATAT
1	WWWASHAAANRYWWHAAAAWT	lp54_DRF_h_h	38115	38135	-	10.7457	4.45e-05	0.0122	AAAAGAAAAAGCAAAAGAAAA
1	WWWASHAAANRYWWHAAAAWT	lp54_DRF_h_h	45359	45379	-	10.7283	4.5e-05	0.0123	TAAATTACAAACATTAAAAAA
1	WWWASHAAANRYWWHAAAAWT	lp54_DRF_h_h	45775	45795	-	10.711	4.54e-05	0.0123	GCTACAAAAAATATACCAATT
1	WWWASHAAANRYWWHAAAAWT	lp54_DRF_h_h	16644	16664	+	10.6994	4.57e-05	0.0123	ATAAACCAATATTATTAAATT
1	WWWASHAAANRYWWHAAAAWT	lp54_DRF_h_h	21659	21679	+	10.6994	4.57e-05	0.0123	TTGTGAAAAAGTTTAAAAATC
1	WWWASHAAANRYWWHAAAAWT	lp54_DRF_h_h	33781	33801	+	10.6821	4.61e-05	0.0123	AAAAGAAAGTGCAAATAAAAT
1	WWWASHAAANRYWWHAAAAWT	lp54_DRF_h_h	20969	20989	+	10.6705	4.64e-05	0.0123	ATTAAATAATATATTTAAATT
1	WWWASHAAANRYWWHAAAAWT	lp54_DRF_h_h	20931	20951	+	10.6532	4.68e-05	0.0124	TTTATTAAACTTATTAAGAAT
1	WWWASHAAANRYWWHAAAAWT	lp54_DRF_h_h	35979	35999	-	10.6416	4.71e-05	0.0124	ATAAATTAAAACTTAAAAATA
1	WWWASHAAANRYWWHAAAAWT	lp54_DRF_h_h	40324	40344	-	10.6127	4.79e-05	0.0125	TAGCGAAAAAACAATAGAATT
1	WWWASHAAANRYWWHAAAAWT	lp54_DRF_h_h	35298	35318	+	10.6012	4.82e-05	0.0125	TTATTAGAAAATATAAATATT
1	WWWASHAAANRYWWHAAAAWT	lp54_DRF_h_h	36147	36167	-	10.6012	4.82e-05	0.0125	TATGCTCAATGTTTAAAATAT
1	WWWASHAAANRYWWHAAAAWT	lp54_DRF_h_h	2660	2680	-	10.5723	4.89e-05	0.0125	TCTTGAAAATAAAAATAAATT
1	WWWASHAAANRYWWHAAAAWT	lp54_DRF_h_h	12653	12673	+	10.5607	4.92e-05	0.0125	TTTGGCAAAACATACGAAATT
1	WWWASHAAANRYWWHAAAAWT	lp54_DRF_h_h	36287	36307	-	10.5549	4.94e-05	0.0125	ACAAACAAAAAAATAAAATAT
1	WWWASHAAANRYWWHAAAAWT	lp54_DRF_h_h	44418	44438	-	10.5549	4.94e-05	0.0125	GAAACAAAATACAATGAATTA
1	WWWASHAAANRYWWHAAAAWT	lp54_DRF_h_h	11871	11891	+	10.5491	4.95e-05	0.0125	TCAACTTAAACTTTAAAAAAT
1	WWWASHAAANRYWWHAAAAWT	lp54_DRF_h_h	14502	14522	+	10.5318	5e-05	0.0125	GAAATTAAAGATAAAGAATAT
1	WWWASHAAANRYWWHAAAAWT	lp54_DRF_h_h	15867	15887	-	10.5318	5e-05	0.0125	TTAACCCAAAGGATTTAAAAT
1	WWWASHAAANRYWWHAAAAWT	lp54_DRF_h_h	12702	12722	+	10.5029	5.08e-05	0.0126	AACACAAAAAATATCCAGATT
1	WWWASHAAANRYWWHAAAAWT	lp54_DRF_h_h	6547	6567	+	10.4971	5.1e-05	0.0126	TTTTTAGAAAATACCCAAATT
1	WWWASHAAANRYWWHAAAAWT	lp54_DRF_h_h	21230	21250	+	10.4798	5.14e-05	0.0127	TTTTAAAAATTCAAAGAAAAT
1	WWWASHAAANRYWWHAAAAWT	lp54_DRF_h_h	17926	17946	-	10.474	5.16e-05	0.0127	GAAACAAAAATCAAAAAAATC
1	WWWASHAAANRYWWHAAAAWT	lp54_DRF_h_h	25085	25105	-	10.4046	5.36e-05	0.013	TTAAACTAAAAATAAAAAAAT
1	WWWASHAAANRYWWHAAAAWT	lp54_DRF_h_h	47068	47088	-	10.4046	5.36e-05	0.013	GGAAGAAAACACTCAAAATTT
1	WWWASHAAANRYWWHAAAAWT	lp54_DRF_h_h	27791	27811	+	10.3815	5.42e-05	0.013	ATTACTAAAGACAAAACCATC
1	WWWASHAAANRYWWHAAAAWT	lp54_DRF_h_h	19379	19399	+	10.3699	5.46e-05	0.013	AAAACCGATTATATTGAAAAT
1	WWWASHAAANRYWWHAAAAWT	lp54_DRF_h_h	33799	33819	+	10.3699	5.46e-05	0.013	AATACTAAAAAGAAAAAGATC
1	WWWASHAAANRYWWHAAAAWT	lp54_DRF_h_h	48563	48583	-	10.3699	5.46e-05	0.013	TTTAATAAATATTACAAAGAC
1	WWWASHAAANRYWWHAAAAWT	lp54_DRF_h_h	13812	13832	+	10.3584	5.49e-05	0.013	TTAATCACAATTAACAAAAAT
1	WWWASHAAANRYWWHAAAAWT	lp54_DRF_h_h	42675	42695	+	10.3584	5.49e-05	0.013	TATCGTGAATGTTTGCAAATT
1	WWWASHAAANRYWWHAAAAWT	lp54_DRF_h_h	1510	1530	+	10.3353	5.56e-05	0.013	AATTGCAAAAACAAAAGTAAT
1	WWWASHAAANRYWWHAAAAWT	lp54_DRF_h_h	3091	3111	+	10.3295	5.58e-05	0.013	TGTAATAAAGTTTAAAAATTT
1	WWWASHAAANRYWWHAAAAWT	lp54_DRF_h_h	44518	44538	-	10.3295	5.58e-05	0.013	TAAAATAAAATTATCAATATT
1	WWWASHAAANRYWWHAAAAWT	lp54_DRF_h_h	2934	2954	+	10.3064	5.65e-05	0.013	AATATTTAAAGTTTTTAAATT
1	WWWASHAAANRYWWHAAAAWT	lp54_DRF_h_h	37619	37639	-	10.2948	5.68e-05	0.013	TATTCTACAAATAAAAACATT
1	WWWASHAAANRYWWHAAAAWT	lp54_DRF_h_h	647	667	+	10.2832	5.72e-05	0.013	TAATAAAAACATGAAAAAAAT
1	WWWASHAAANRYWWHAAAAWT	lp54_DRF_h_h	10262	10282	+	10.2601	5.79e-05	0.013	AATTAAAAACGCTTTAAAATA
1	WWWASHAAANRYWWHAAAAWT	lp54_DRF_h_h	43678	43698	-	10.2543	5.8e-05	0.013	TTAAAAAATAATTAAAAAATA
1	WWWASHAAANRYWWHAAAAWT	lp54_DRF_h_h	51637	51657	-	10.2486	5.82e-05	0.013	GTATAAAAAAACATTGAAAAT
1	WWWASHAAANRYWWHAAAAWT	lp54_DRF_h_h	12128	12148	+	10.2428	5.84e-05	0.013	ATAAATAAAATTAACGAATTT
1	WWWASHAAANRYWWHAAAAWT	lp54_DRF_h_h	13038	13058	+	10.2428	5.84e-05	0.013	AAAGCAAAAAGAGTTAAAATT
1	WWWASHAAANRYWWHAAAAWT	lp54_DRF_h_h	51676	51696	+	10.2428	5.84e-05	0.013	TAAATTAATTGTTTAAAATAT
1	WWWASHAAANRYWWHAAAAWT	lp54_DRF_h_h	1278	1298	+	10.2312	5.88e-05	0.013	AATACTAAAAATTGCAAATCT
1	WWWASHAAANRYWWHAAAAWT	lp54_DRF_h_h	20119	20139	-	10.2312	5.88e-05	0.013	TAAATTGATAACTAAAAATTT
1	WWWASHAAANRYWWHAAAAWT	lp54_DRF_h_h	49379	49399	+	10.2254	5.89e-05	0.013	TATTATAATTATATTAAAAAT
1	WWWASHAAANRYWWHAAAAWT	lp54_DRF_h_h	41523	41543	-	10.2023	5.97e-05	0.013	TTTGCCAAATTTCAAAAAAGT
1	WWWASHAAANRYWWHAAAAWT	lp54_DRF_h_h	6703	6723	-	10.1908	6e-05	0.013	AAAGTGAAATGCATTAAATAT
1	WWWASHAAANRYWWHAAAAWT	lp54_DRF_h_h	6538	6558	+	10.185	6.02e-05	0.013	ATACCAAAATTTTTAGAAAAT
1	WWWASHAAANRYWWHAAAAWT	lp54_DRF_h_h	25395	25415	+	10.185	6.02e-05	0.013	AATATCAAATAATAATAATTT
1	WWWASHAAANRYWWHAAAAWT	lp54_DRF_h_h	51661	51681	+	10.1792	6.04e-05	0.013	TAAAATACAAATTAATAAATT
1	WWWASHAAANRYWWHAAAAWT	lp54_DRF_h_h	14846	14866	+	10.1734	6.06e-05	0.013	TTTATTAAAAATAATTAAAGA
1	WWWASHAAANRYWWHAAAAWT	lp54_DRF_h_h	11417	11437	+	10.1676	6.08e-05	0.013	TGCATAAAATTTAATAAAATT
1	WWWASHAAANRYWWHAAAAWT	lp54_DRF_h_h	47376	47396	+	10.1561	6.12e-05	0.013	ATTATTTAATATTTAAAGATT
1	WWWASHAAANRYWWHAAAAWT	lp54_DRF_h_h	48378	48398	+	10.1561	6.12e-05	0.013	ATTATTTAATATTTAAAGATT
1	WWWASHAAANRYWWHAAAAWT	lp54_DRF_h_h	39529	39549	-	10.1329	6.19e-05	0.013	AGAATAAAAATTTAAAAAAAT
1	WWWASHAAANRYWWHAAAAWT	lp54_DRF_h_h	41732	41752	+	10.1329	6.19e-05	0.013	TTTCATAAAAATGATTAAAAT
1	WWWASHAAANRYWWHAAAAWT	lp54_DRF_h_h	45785	45805	-	10.1329	6.19e-05	0.013	AAACTCAAATGCTACAAAAAA
1	WWWASHAAANRYWWHAAAAWT	lp54_DRF_h_h	49850	49870	+	10.1156	6.25e-05	0.013	ATAATCAAATATTTGGCAATT
1	WWWASHAAANRYWWHAAAAWT	lp54_DRF_h_h	20807	20827	+	10.1098	6.27e-05	0.013	ATAAGCAAAAAGCATCAGATT
1	WWWASHAAANRYWWHAAAAWT	lp54_DRF_h_h	43772	43792	-	10.1098	6.27e-05	0.013	TTGAGCAAACATATAAAGATA
1	WWWASHAAANRYWWHAAAAWT	lp54_DRF_h_h	49293	49313	-	10.104	6.29e-05	0.013	CAAACTAAATATAATCAAGAT
1	WWWASHAAANRYWWHAAAAWT	lp54_DRF_h_h	37384	37404	+	10.0694	6.4e-05	0.013	TTTACTCACAACATTAAGATT
1	WWWASHAAANRYWWHAAAAWT	lp54_DRF_h_h	21010	21030	-	10.0578	6.44e-05	0.013	ATAACTAAAAAACATACAAAT
1	WWWASHAAANRYWWHAAAAWT	lp54_DRF_h_h	1367	1387	+	10.0405	6.5e-05	0.013	AATAATAACAATTATTAAATT
1	WWWASHAAANRYWWHAAAAWT	lp54_DRF_h_h	36112	36132	+	10.0405	6.5e-05	0.013	AATACAAAATGTAATTAATAA
1	WWWASHAAANRYWWHAAAAWT	lp54_DRF_h_h	735	755	+	10.0289	6.54e-05	0.013	ATTGAAAAAGGCATTGAAAGT
1	WWWASHAAANRYWWHAAAAWT	lp54_DRF_h_h	34907	34927	-	10.0289	6.54e-05	0.013	AATATTAAACGTTTTGCAAAT
1	WWWASHAAANRYWWHAAAAWT	lp54_DRF_h_h	51596	51616	-	10.0289	6.54e-05	0.013	TATATTAGAAATCAAAAATAT
1	WWWASHAAANRYWWHAAAAWT	lp54_DRF_h_h	53428	53448	-	10.0289	6.54e-05	0.013	TTTTCCAAAGACTTAAACTCT
1	WWWASHAAANRYWWHAAAAWT	lp54_DRF_h_h	5101	5121	+	10.0231	6.56e-05	0.013	ACAAGAAAAGAATAATAAAAT
1	WWWASHAAANRYWWHAAAAWT	lp54_DRF_h_h	40377	40397	-	10.0116	6.6e-05	0.013	CAAATAAAAAACAAAAAAGAT
1	WWWASHAAANRYWWHAAAAWT	lp54_DRF_h_h	53076	53096	+	10.0116	6.6e-05	0.013	TGAATAAAGAATATAAAATTT
1	WWWASHAAANRYWWHAAAAWT	lp54_DRF_h_h	12266	12286	+	10	6.64e-05	0.013	AAAACAACAAATAATGAAATA
1	WWWASHAAANRYWWHAAAAWT	lp54_DRF_h_h	31090	31110	+	10	6.64e-05	0.013	TTTTGAAGAGATTAGAAAAAT
1	WWWASHAAANRYWWHAAAAWT	lp54_DRF_h_h	34931	34951	+	9.98266	6.7e-05	0.013	ACTTATAAAGGTTAAAATATT
1	WWWASHAAANRYWWHAAAAWT	lp54_DRF_h_h	44983	45003	-	9.98266	6.7e-05	0.013	ATAAATAAAAAAATTGAAATC
1	WWWASHAAANRYWWHAAAAWT	lp54_DRF_h_h	11588	11608	-	9.97688	6.72e-05	0.013	AATATAATAAATAATAAACTT
1	WWWASHAAANRYWWHAAAAWT	lp54_DRF_h_h	50929	50949	-	9.96532	6.77e-05	0.013	TTAACTAAAGACGAGCAAAAG
1	WWWASHAAANRYWWHAAAAWT	lp54_DRF_h_h	4006	4026	-	9.95954	6.79e-05	0.013	ATTTACAAACTTTAAGAAATT
1	WWWASHAAANRYWWHAAAAWT	lp54_DRF_h_h	6473	6493	-	9.95376	6.81e-05	0.013	TGTATCAAAAATAATAATTTC
1	WWWASHAAANRYWWHAAAAWT	lp54_DRF_h_h	8406	8426	+	9.95376	6.81e-05	0.013	ATCAAAAAACTCTTAAAAAAT
1	WWWASHAAANRYWWHAAAAWT	lp54_DRF_h_h	19331	19351	-	9.95376	6.81e-05	0.013	TGTATCAAAAATAATAATTTC
1	WWWASHAAANRYWWHAAAAWT	lp54_DRF_h_h	13475	13495	+	9.93064	6.89e-05	0.0131	ATTACAACACACTATTAAATA
1	WWWASHAAANRYWWHAAAAWT	lp54_DRF_h_h	49413	49433	-	9.90751	6.97e-05	0.0132	TCAAATAATAATAATAATATT
1	WWWASHAAANRYWWHAAAAWT	lp54_DRF_h_h	16569	16589	+	9.89595	7.02e-05	0.0132	TTAAGTAAATTGTTAAAAGTT
1	WWWASHAAANRYWWHAAAAWT	lp54_DRF_h_h	45994	46014	+	9.89595	7.02e-05	0.0132	TAATCAAAATTAATTAAAATT
1	WWWASHAAANRYWWHAAAAWT	lp54_DRF_h_h	5837	5857	+	9.89017	7.04e-05	0.0132	TTTTCTAAAATAAAAGAAAAT
1	WWWASHAAANRYWWHAAAAWT	lp54_DRF_h_h	52995	53015	-	9.88439	7.06e-05	0.0132	AATATTGAAAATGTAAATATT
1	WWWASHAAANRYWWHAAAAWT	lp54_DRF_h_h	40524	40544	-	9.86705	7.12e-05	0.0132	AAAGATAAAAATAACAAAAAC
1	WWWASHAAANRYWWHAAAAWT	lp54_DRF_h_h	19673	19693	-	9.86127	7.15e-05	0.0132	ATAAATATATGCATAAAACTT
1	WWWASHAAANRYWWHAAAAWT	lp54_DRF_h_h	41009	41029	+	9.85549	7.17e-05	0.0132	ATTTCTAGTAATATTAAAATT
1	WWWASHAAANRYWWHAAAAWT	lp54_DRF_h_h	53023	53043	-	9.84971	7.19e-05	0.0132	ATTAGTTAAGAATATAAATAT
1	WWWASHAAANRYWWHAAAAWT	lp54_DRF_h_h	44593	44613	+	9.84393	7.21e-05	0.0132	AATACTTAATGATTTAAATTT
1	WWWASHAAANRYWWHAAAAWT	lp54_DRF_h_h	4547	4567	+	9.82081	7.3e-05	0.0133	AATTACAAAAATTTAAATTTT
1	WWWASHAAANRYWWHAAAAWT	lp54_DRF_h_h	50582	50602	-	9.81503	7.32e-05	0.0133	AATTTAAAATATTAAAAACAT
1	WWWASHAAANRYWWHAAAAWT	lp54_DRF_h_h	48511	48531	-	9.79191	7.41e-05	0.0135	TTTAATAAAAAAATTAATATA
1	WWWASHAAANRYWWHAAAAWT	lp54_DRF_h_h	5175	5195	+	9.76879	7.5e-05	0.0135	AATATTTAAATTTTAAAAATT
1	WWWASHAAANRYWWHAAAAWT	lp54_DRF_h_h	28955	28975	+	9.76879	7.5e-05	0.0135	TTAAGTGCAAATTTAAAAACT
1	WWWASHAAANRYWWHAAAAWT	lp54_DRF_h_h	21485	21505	+	9.76301	7.52e-05	0.0135	TAAATCAAAAATATTCAGATA
1	WWWASHAAANRYWWHAAAAWT	lp54_DRF_h_h	12991	13011	+	9.75145	7.57e-05	0.0136	TAAGGAAAAAGGAAAAAAATG
1	WWWASHAAANRYWWHAAAAWT	lp54_DRF_h_h	10020	10040	+	9.74566	7.59e-05	0.0136	TTAAGCAAAAATATTTCAAAA
1	WWWASHAAANRYWWHAAAAWT	lp54_DRF_h_h	40056	40076	+	9.7341	7.64e-05	0.0136	ACTGCAAGACACAATAAATAT
1	WWWASHAAANRYWWHAAAAWT	lp54_DRF_h_h	12386	12406	+	9.69942	7.78e-05	0.0136	AACCTAAAACACATTGAAAAT
1	WWWASHAAANRYWWHAAAAWT	lp54_DRF_h_h	44527	44547	-	9.69942	7.78e-05	0.0136	AATTTTGAATAAAATAAAATT
1	WWWASHAAANRYWWHAAAAWT	lp54_DRF_h_h	33202	33222	-	9.68786	7.82e-05	0.0136	ACATTTAAAGATTTAAAACTT
1	WWWASHAAANRYWWHAAAAWT	lp54_DRF_h_h	20287	20307	+	9.68208	7.85e-05	0.0136	TATATTAAAAAATGCAAATTT
1	WWWASHAAANRYWWHAAAAWT	lp54_DRF_h_h	28847	28867	-	9.68208	7.85e-05	0.0136	AATAGAAAAGTCAAGAAAACT
1	WWWASHAAANRYWWHAAAAWT	lp54_DRF_h_h	37784	37804	-	9.6763	7.87e-05	0.0136	TTCTTGGAAAATATTAAAATT
1	WWWASHAAANRYWWHAAAAWT	lp54_DRF_h_h	345	365	+	9.66474	7.92e-05	0.0136	ACAATCAAAGATCAAAAGAAT
1	WWWASHAAANRYWWHAAAAWT	lp54_DRF_h_h	4400	4420	+	9.66474	7.92e-05	0.0136	ATAAAAAAACAATTTAAAATA
1	WWWASHAAANRYWWHAAAAWT	lp54_DRF_h_h	51846	51866	-	9.66474	7.92e-05	0.0136	ATAAAATAACACATGAAAAAT
1	WWWASHAAANRYWWHAAAAWT	lp54_DRF_h_h	22592	22612	-	9.65896	7.94e-05	0.0136	TCTTGAAAAAAATGAAAAATT
1	WWWASHAAANRYWWHAAAAWT	lp54_DRF_h_h	43691	43711	+	9.65896	7.94e-05	0.0136	TTTTTTAATTATTATTAAATT
1	WWWASHAAANRYWWHAAAAWT	lp54_DRF_h_h	29758	29778	-	9.64162	8.01e-05	0.0137	TAAAAGAAATGTCTTTAAATT
1	WWWASHAAANRYWWHAAAAWT	lp54_DRF_h_h	5604	5624	-	9.63584	8.04e-05	0.0137	TTTTCCTAAAAAGAAAAAATT
1	WWWASHAAANRYWWHAAAAWT	lp54_DRF_h_h	30142	30162	-	9.63006	8.06e-05	0.0137	TTTCTTTAAGATATAAATATT
1	WWWASHAAANRYWWHAAAAWT	lp54_DRF_h_h	1632	1652	+	9.62428	8.09e-05	0.0137	ATTAGTAAGCAGATTAAACTT
1	WWWASHAAANRYWWHAAAAWT	lp54_DRF_h_h	7006	7026	+	9.6185	8.11e-05	0.0137	ATGCCCAAAGATTACAAAAAC
1	WWWASHAAANRYWWHAAAAWT	lp54_DRF_h_h	711	731	+	9.60116	8.18e-05	0.0137	GCCACAAAAGACACACAAAAT
1	WWWASHAAANRYWWHAAAAWT	lp54_DRF_h_h	6287	6307	+	9.60116	8.18e-05	0.0137	ACTGACAAATACATTGAAATG
1	WWWASHAAANRYWWHAAAAWT	lp54_DRF_h_h	20166	20186	-	9.59538	8.21e-05	0.0137	AGCACAAAAGACAAAAACTTT
1	WWWASHAAANRYWWHAAAAWT	lp54_DRF_h_h	4717	4737	-	9.58382	8.26e-05	0.0137	ACTACTAAAAACATTGAAGAG
1	WWWASHAAANRYWWHAAAAWT	lp54_DRF_h_h	46293	46313	+	9.58382	8.26e-05	0.0137	TTTATTACATATTATAAATGT
1	WWWASHAAANRYWWHAAAAWT	lp54_DRF_h_h	17152	17172	-	9.57803	8.28e-05	0.0137	AAAAACAAAATTTTAAAAATA
1	WWWASHAAANRYWWHAAAAWT	lp54_DRF_h_h	41856	41876	-	9.57225	8.31e-05	0.0137	TTAGGCCAATACGATAAAATC
1	WWWASHAAANRYWWHAAAAWT	lp54_DRF_h_h	1491	1511	-	9.54335	8.43e-05	0.0138	TTAAGCATAAATGCTAATATT
1	WWWASHAAANRYWWHAAAAWT	lp54_DRF_h_h	5120	5140	+	9.53179	8.48e-05	0.0138	ATAACAAATAATAAAATATTT
1	WWWASHAAANRYWWHAAAAWT	lp54_DRF_h_h	26040	26060	-	9.53179	8.48e-05	0.0138	TAAAACAAAAAATTATAATTT
1	WWWASHAAANRYWWHAAAAWT	lp54_DRF_h_h	5117	5137	+	9.52601	8.51e-05	0.0138	AAAATAACAAATAATAAAATA
1	WWWASHAAANRYWWHAAAAWT	lp54_DRF_h_h	5182	5202	-	9.52601	8.51e-05	0.0138	TTTATTTAATTTTTAAAATTT
1	WWWASHAAANRYWWHAAAAWT	lp54_DRF_h_h	36351	36371	+	9.52023	8.53e-05	0.0138	TAAGGTTAAAATTTTCAATTT
1	WWWASHAAANRYWWHAAAAWT	lp54_DRF_h_h	20335	20355	-	9.51445	8.56e-05	0.0138	TTTTCAAAATCTTTAAAAGAT
1	WWWASHAAANRYWWHAAAAWT	lp54_DRF_h_h	25260	25280	-	9.51445	8.56e-05	0.0138	TATAAGTAAAACTTACAAAAT
1	WWWASHAAANRYWWHAAAAWT	lp54_DRF_h_h	43942	43962	-	9.50867	8.58e-05	0.0138	TAAGCTAAAAGCAAATGATTT
1	WWWASHAAANRYWWHAAAAWT	lp54_DRF_h_h	22394	22414	+	9.48555	8.69e-05	0.0139	TTTAGTGAAAAAAACCCAATT
1	WWWASHAAANRYWWHAAAAWT	lp54_DRF_h_h	11251	11271	-	9.47977	8.71e-05	0.0139	AAATTGAAAAATATATAAATT
1	WWWASHAAANRYWWHAAAAWT	lp54_DRF_h_h	51794	51814	-	9.46821	8.77e-05	0.0139	TAACAAAAAATTTTCAAAATT
1	WWWASHAAANRYWWHAAAAWT	lp54_DRF_h_h	24789	24809	-	9.45087	8.84e-05	0.0139	CCAATAAAATACTTTTAAAAT
1	WWWASHAAANRYWWHAAAAWT	lp54_DRF_h_h	51684	51704	-	9.45087	8.84e-05	0.0139	TTAAAAAAATATTTTAAACAA
1	WWWASHAAANRYWWHAAAAWT	lp54_DRF_h_h	18148	18168	+	9.42775	8.95e-05	0.0139	TTAAAATAAAATAATGATATT
1	WWWASHAAANRYWWHAAAAWT	lp54_DRF_h_h	39033	39053	-	9.42775	8.95e-05	0.0139	TTGCAAAAATACAAGAAAAAT
1	WWWASHAAANRYWWHAAAAWT	lp54_DRF_h_h	27301	27321	-	9.42197	8.98e-05	0.0139	ATTACAAAAATTCAAACAAAT
1	WWWASHAAANRYWWHAAAAWT	lp54_DRF_h_h	1144	1164	+	9.41618	9e-05	0.0139	TTAATAATAGATAATAATTTT
1	WWWASHAAANRYWWHAAAAWT	lp54_DRF_h_h	4492	4512	+	9.4104	9.03e-05	0.0139	ATTATTTAATAATCTAAAATT
1	WWWASHAAANRYWWHAAAAWT	lp54_DRF_h_h	13037	13057	+	9.4104	9.03e-05	0.0139	AAAAGCAAAAAGAGTTAAAAT
1	WWWASHAAANRYWWHAAAAWT	lp54_DRF_h_h	42705	42725	-	9.4104	9.03e-05	0.0139	ACACCTTAAGATCAAAAAATT
1	WWWASHAAANRYWWHAAAAWT	lp54_DRF_h_h	2728	2748	+	9.39884	9.08e-05	0.0139	TCCAGAAAAAAGCCCAAAATT
1	WWWASHAAANRYWWHAAAAWT	lp54_DRF_h_h	12353	12373	+	9.39306	9.11e-05	0.0139	ACAACAAACAGCACTAAAATC
1	WWWASHAAANRYWWHAAAAWT	lp54_DRF_h_h	36517	36537	+	9.39306	9.11e-05	0.0139	TCAAATAAGGAGTAAAAAATT
1	WWWASHAAANRYWWHAAAAWT	lp54_DRF_h_h	42881	42901	-	9.38728	9.14e-05	0.0139	AATACTAAATGTAAAAGATAA
1	WWWASHAAANRYWWHAAAAWT	lp54_DRF_h_h	2644	2664	+	9.3815	9.17e-05	0.0139	TTTAGAGTAATCAATAAATTT
1	WWWASHAAANRYWWHAAAAWT	lp54_DRF_h_h	3304	3324	+	9.3815	9.17e-05	0.0139	AATCGTCAAGATTTTCAAAAT
1	WWWASHAAANRYWWHAAAAWT	lp54_DRF_h_h	20101	20121	-	9.37572	9.19e-05	0.0139	TTTAGATCAAATTATAAATAT
1	WWWASHAAANRYWWHAAAAWT	lp54_DRF_h_h	27122	27142	+	9.36994	9.22e-05	0.0139	TTCAGAAAATTCATACAAAGT
1	WWWASHAAANRYWWHAAAAWT	lp54_DRF_h_h	27850	27870	+	9.36994	9.22e-05	0.0139	TTTAGAAAAATCTAGCAAAAA
1	WWWASHAAANRYWWHAAAAWT	lp54_DRF_h_h	46813	46833	-	9.36416	9.25e-05	0.0139	AAAAGAAAATATAGAGACATT
1	WWWASHAAANRYWWHAAAAWT	lp54_DRF_h_h	40992	41012	+	9.34682	9.33e-05	0.014	ACAAGACAAGATCAAAAATTT
1	WWWASHAAANRYWWHAAAAWT	lp54_DRF_h_h	38651	38671	-	9.30636	9.53e-05	0.0142	TTTAGAAACATCTAAAGAATT
1	WWWASHAAANRYWWHAAAAWT	lp54_DRF_h_h	15586	15606	-	9.2948	9.58e-05	0.0142	TTTTATAACAACTAAGAATTT
1	WWWASHAAANRYWWHAAAAWT	lp54_DRF_h_h	39458	39478	-	9.2948	9.58e-05	0.0142	ATTTAAAAATAAAATCAAAAT
1	WWWASHAAANRYWWHAAAAWT	lp54_DRF_h_h	15077	15097	+	9.28902	9.61e-05	0.0142	TTTTGGAAAAATTTAGAAAAG
1	WWWASHAAANRYWWHAAAAWT	lp54_DRF_h_h	8404	8424	+	9.28324	9.64e-05	0.0142	TTATCAAAAAACTCTTAAAAA
1	WWWASHAAANRYWWHAAAAWT	lp54_DRF_h_h	35869	35889	-	9.2659	9.73e-05	0.0143	TAAACTTAAAAGATTAAAAAC
1	WWWASHAAANRYWWHAAAAWT	lp54_DRF_h_h	41306	41326	-	9.23121	9.9e-05	0.0145	CTTTGTACAAATTTTAAAAAT
1	WWWASHAAANRYWWHAAAAWT	lp54_DRF_h_h	17340	17360	+	9.21387	9.99e-05	0.0146	TTTATGAAAAATAAAATAAAA
1	WWWASHAAANRYWWHAAAAWT	lp54_DRF_h_h	24935	24955	+	9.21387	9.99e-05	0.0146	AAATTTAAAAACAAGAGAATT
# FIMO (Find Individual Motif Occurrences): Version 5.5.5 compiled on Dec 6 2023 at 19:32:37
# The format of this file is described at https://meme-suite.org/meme/doc/fimo-output-format.html#tsv_results.
# fimo --oc . --verbosity 1 --bgfile --nrdb-- --thresh 1.0E-4 motifs.meme lp54_DRF_h_h.fa
