## Supplementary material for "Characterization and genomic analysis of the Lyme disease spirochete bacteriophage ϕBB-1": Supp data file 1: fimo_motif3_ca112alchrom.tsv

motif_id	motif_alt_id	sequence_name	start	stop	strand	score	p-value	q-value	matched_sequence
1	TGCRRAATTTGGRHTGTAGRGTRGYTG	ca112a_lchrom_DRF_h_h	456143	456169	-	17.0663	1.86e-07	0.239	TGCACCATTTGGTTTATGAGGTGGTTG
1	TGCRRAATTTGGRHTGTAGRGTRGYTG	ca112a_lchrom_DRF_h_h	543547	543573	+	16.0181	3.15e-07	0.239	AGAGAAATATGGGGTGGAGAATTGATT
1	TGCRRAATTTGGRHTGTAGRGTRGYTG	ca112a_lchrom_DRF_h_h	267716	267742	-	14.7169	5.94e-07	0.239	TGGAAAATTTAATTTCTAGACTTGCTG
1	TGCRRAATTTGGRHTGTAGRGTRGYTG	ca112a_lchrom_DRF_h_h	613026	613052	+	14.5783	6.35e-07	0.239	GGCAAAATTTTGAATTTGGAGTTTCTG
1	TGCRRAATTTGGRHTGTAGRGTRGYTG	ca112a_lchrom_DRF_h_h	773562	773588	+	14.012	8.31e-07	0.239	TGAAAATTCTGGATTGTAAAGAGGTGA
1	TGCRRAATTTGGRHTGTAGRGTRGYTG	ca112a_lchrom_DRF_h_h	563759	563785	+	13.8253	9.08e-07	0.239	TTGAAAATTTGGAATTTAAAATGGAAG
1	TGCRRAATTTGGRHTGTAGRGTRGYTG	ca112a_lchrom_DRF_h_h	723884	723910	-	13.3193	1.15e-06	0.26	TTAAAAATCTGGGTTGAAGATGAACTG
1	TGCRRAATTTGGRHTGTAGRGTRGYTG	ca112a_lchrom_DRF_h_h	775743	775769	+	12.8313	1.44e-06	0.284	TAAATAAATAGGATTTTAGAGTAGCTT
1	TGCRRAATTTGGRHTGTAGRGTRGYTG	ca112a_lchrom_DRF_h_h	581794	581820	-	12.5241	1.66e-06	0.291	TGCTAAATTGAGATTCAAGAGAAGTTG
1	TGCRRAATTTGGRHTGTAGRGTRGYTG	ca112a_lchrom_DRF_h_h	28824	28850	-	12.012	2.09e-06	0.305	TGAGGACTATGGGATTTATGGTGATTT
1	TGCRRAATTTGGRHTGTAGRGTRGYTG	ca112a_lchrom_DRF_h_h	798824	798850	+	11.7952	2.31e-06	0.305	TGACAAATATCTATTGTGGAGTGGCCT
1	TGCRRAATTTGGRHTGTAGRGTRGYTG	ca112a_lchrom_DRF_h_h	267206	267232	-	11.7229	2.38e-06	0.305	TGGAAGATATGGGATATGTAGGACCTG
1	TGCRRAATTTGGRHTGTAGRGTRGYTG	ca112a_lchrom_DRF_h_h	39557	39583	-	11.6084	2.51e-06	0.305	AAAAAAAGTTGGTATGTGGGGTATTTT
1	TGCRRAATTTGGRHTGTAGRGTRGYTG	ca112a_lchrom_DRF_h_h	565444	565470	+	11.1205	3.11e-06	0.342	AGAGGAATTTCAATGCTAGAGTAGCTT
1	TGCRRAATTTGGRHTGTAGRGTRGYTG	ca112a_lchrom_DRF_h_h	786679	786705	+	11.0241	3.25e-06	0.342	TGGTGAATTTAGTTGGTAAGGTAGATT
1	TGCRRAATTTGGRHTGTAGRGTRGYTG	ca112a_lchrom_DRF_h_h	410445	410471	-	10.1627	4.73e-06	0.467	TTTTAAATTTGGGCTTTAGTTTTGTTG
1	TGCRRAATTTGGRHTGTAGRGTRGYTG	ca112a_lchrom_DRF_h_h	622942	622968	+	10.012	5.05e-06	0.469	TAAAAAATTTTGGTTTTAGTGTAGAAA
1	TGCRRAATTTGGRHTGTAGRGTRGYTG	ca112a_lchrom_DRF_h_h	532510	532536	+	9.72892	5.7e-06	0.489	TGAAGATTCTGCAGTTTATGATGGGTG
1	TGCRRAATTTGGRHTGTAGRGTRGYTG	ca112a_lchrom_DRF_h_h	154125	154151	-	9.65663	5.88e-06	0.489	AGGAAAATTTGATTGGTAGAGATCTTT
1	TGCRRAATTTGGRHTGTAGRGTRGYTG	ca112a_lchrom_DRF_h_h	608516	608542	+	9.5241	6.22e-06	0.49	TGCAGAAATTGCATTGCAAAGTGCTAA
1	TGCRRAATTTGGRHTGTAGRGTRGYTG	ca112a_lchrom_DRF_h_h	110447	110473	-	9.05422	7.59e-06	0.49	AGCAAACTTTGGCATTCCAAGTGGCTT
1	TGCRRAATTTGGRHTGTAGRGTRGYTG	ca112a_lchrom_DRF_h_h	480628	480654	+	9.05422	7.59e-06	0.49	AGAGTAAATTGGTATTTAGAGTATTTA
1	TGCRRAATTTGGRHTGTAGRGTRGYTG	ca112a_lchrom_DRF_h_h	390210	390236	-	9.0241	7.68e-06	0.49	TGTAAAATTTAAATTTTTGGAGGCCTT
1	TGCRRAATTTGGRHTGTAGRGTRGYTG	ca112a_lchrom_DRF_h_h	883514	883540	+	8.96386	7.88e-06	0.49	TGCAAGCTTTGGGGAATAGGGTAGTAC
1	TGCRRAATTTGGRHTGTAGRGTRGYTG	ca112a_lchrom_DRF_h_h	72134	72160	-	8.86747	8.21e-06	0.49	TAAAAACTTTAGATTGTACATTGCTTT
1	TGCRRAATTTGGRHTGTAGRGTRGYTG	ca112a_lchrom_DRF_h_h	825319	825345	+	8.70482	8.78e-06	0.49	TAAAATATTTAGAGTGTAATGCAGCTT
1	TGCRRAATTTGGRHTGTAGRGTRGYTG	ca112a_lchrom_DRF_h_h	536025	536051	+	8.46386	9.71e-06	0.49	GGGAGAATTTGGAATATAAAATCTTTT
1	TGCRRAATTTGGRHTGTAGRGTRGYTG	ca112a_lchrom_DRF_h_h	765266	765292	+	8.42771	9.86e-06	0.49	ATGAAAATTTAGATTTTAAAATAGATA
1	TGCRRAATTTGGRHTGTAGRGTRGYTG	ca112a_lchrom_DRF_h_h	241363	241389	-	8.36145	1.01e-05	0.49	AAGTAAATTTGGACTTGAGGGTGATTT
1	TGCRRAATTTGGRHTGTAGRGTRGYTG	ca112a_lchrom_DRF_h_h	850134	850160	+	8.25301	1.06e-05	0.49	TAGGTGATATGGACTTTAAAGTGGCCG
1	TGCRRAATTTGGRHTGTAGRGTRGYTG	ca112a_lchrom_DRF_h_h	428792	428818	-	8.08434	1.14e-05	0.49	TATAGAATTGGGATTGTTTAGGGCTTT
1	TGCRRAATTTGGRHTGTAGRGTRGYTG	ca112a_lchrom_DRF_h_h	884289	884315	+	8.04819	1.15e-05	0.49	AGTGAAATTTTGTTTTAAGGGTGTTTA
1	TGCRRAATTTGGRHTGTAGRGTRGYTG	ca112a_lchrom_DRF_h_h	75462	75488	+	8.01205	1.17e-05	0.49	ATAATAATTTGCACTGTAGGAGGACTT
1	TGCRRAATTTGGRHTGTAGRGTRGYTG	ca112a_lchrom_DRF_h_h	816534	816560	+	7.98193	1.18e-05	0.49	TTCAAAGTTTGAATTGTGAAAGACTTG
1	TGCRRAATTTGGRHTGTAGRGTRGYTG	ca112a_lchrom_DRF_h_h	709214	709240	+	7.94578	1.2e-05	0.49	TGACCAATTTTGATTTTAAAGTTGTTT
1	TGCRRAATTTGGRHTGTAGRGTRGYTG	ca112a_lchrom_DRF_h_h	703981	704007	+	7.81325	1.27e-05	0.49	AGGGATATTTGAAGTTTAGGGTAGGCT
1	TGCRRAATTTGGRHTGTAGRGTRGYTG	ca112a_lchrom_DRF_h_h	545279	545305	+	7.65663	1.35e-05	0.49	TAGAAGATTTGGAAGTTGGAGAGCCTA
1	TGCRRAATTTGGRHTGTAGRGTRGYTG	ca112a_lchrom_DRF_h_h	697089	697115	+	7.54819	1.41e-05	0.49	TGAAAAATTTGATTCATAAGGAATTTG
1	TGCRRAATTTGGRHTGTAGRGTRGYTG	ca112a_lchrom_DRF_h_h	125555	125581	-	7.43373	1.48e-05	0.49	TAATAAATTAGTATTGTATCGAGGTTG
1	TGCRRAATTTGGRHTGTAGRGTRGYTG	ca112a_lchrom_DRF_h_h	168332	168358	-	7.37952	1.51e-05	0.49	TTAAAAATTTGGGTTGAAGATTTTCAA
1	TGCRRAATTTGGRHTGTAGRGTRGYTG	ca112a_lchrom_DRF_h_h	136428	136454	-	7.3494	1.53e-05	0.49	AAGGGAATTTTGTTTGTAAAAGGGCCT
1	TGCRRAATTTGGRHTGTAGRGTRGYTG	ca112a_lchrom_DRF_h_h	604441	604467	+	7.34337	1.54e-05	0.49	TTGAGAATTCTGGATGCGGAATGTATG
1	TGCRRAATTTGGRHTGTAGRGTRGYTG	ca112a_lchrom_DRF_h_h	69338	69364	-	7.31325	1.56e-05	0.49	TGCCAATATTGATCCGTAGAGTATTTG
1	TGCRRAATTTGGRHTGTAGRGTRGYTG	ca112a_lchrom_DRF_h_h	169312	169338	+	7.25301	1.59e-05	0.49	TGCCATATTTAGATGGTAAAGAGCTTA
1	TGCRRAATTTGGRHTGTAGRGTRGYTG	ca112a_lchrom_DRF_h_h	503860	503886	+	7.16867	1.65e-05	0.49	AGGACAAAATAGGGCGTGGAGTAGCTA
1	TGCRRAATTTGGRHTGTAGRGTRGYTG	ca112a_lchrom_DRF_h_h	167729	167755	-	7.16265	1.65e-05	0.49	TGAAAATTTTTATCTATTGGGTAGTTA
1	TGCRRAATTTGGRHTGTAGRGTRGYTG	ca112a_lchrom_DRF_h_h	100003	100029	+	7.15663	1.66e-05	0.49	TGCAAAAATTAGAAAATAGAATAAAAG
1	TGCRRAATTTGGRHTGTAGRGTRGYTG	ca112a_lchrom_DRF_h_h	215553	215579	+	7.15663	1.66e-05	0.49	TAGAAACTCTAGGCTTTAGGGGAGAGG
1	TGCRRAATTTGGRHTGTAGRGTRGYTG	ca112a_lchrom_DRF_h_h	273088	273114	-	7.07831	1.71e-05	0.49	TTGAAAATTTGGGTTCTGAATTTGATT
1	TGCRRAATTTGGRHTGTAGRGTRGYTG	ca112a_lchrom_DRF_h_h	650853	650879	-	7.03614	1.74e-05	0.49	TGAAAGATATGGAAATAAGAGGTGTTG
1	TGCRRAATTTGGRHTGTAGRGTRGYTG	ca112a_lchrom_DRF_h_h	816431	816457	+	7.03614	1.74e-05	0.49	TGAGAAATCTGGGATTTTCAAAATTTA
1	TGCRRAATTTGGRHTGTAGRGTRGYTG	ca112a_lchrom_DRF_h_h	375461	375487	+	6.90964	1.83e-05	0.49	TTCTAAATTTGATTTATACAATGCTTA
1	TGCRRAATTTGGRHTGTAGRGTRGYTG	ca112a_lchrom_DRF_h_h	330978	331004	-	6.90361	1.83e-05	0.49	TGCAAAATTTAGAACTAGAGAAGGCTA
1	TGCRRAATTTGGRHTGTAGRGTRGYTG	ca112a_lchrom_DRF_h_h	333551	333577	-	6.89759	1.84e-05	0.49	AGGAAGTTTTGGGTTTAAAAATTGCTG
1	TGCRRAATTTGGRHTGTAGRGTRGYTG	ca112a_lchrom_DRF_h_h	368530	368556	-	6.87349	1.86e-05	0.49	TGAAGAATTTTGAATTTTTCGTAGATA
1	TGCRRAATTTGGRHTGTAGRGTRGYTG	ca112a_lchrom_DRF_h_h	93162	93188	-	6.86145	1.87e-05	0.49	AGAAAAATTGGGATTGTCTAAGGATTT
1	TGCRRAATTTGGRHTGTAGRGTRGYTG	ca112a_lchrom_DRF_h_h	691292	691318	+	6.77108	1.93e-05	0.49	TGCAAATTCTTAAAGATAGGGTAGATA
1	TGCRRAATTTGGRHTGTAGRGTRGYTG	ca112a_lchrom_DRF_h_h	764228	764254	+	6.75904	1.94e-05	0.49	AGGATAATTAGGATTTAAGAATGACTA
1	TGCRRAATTTGGRHTGTAGRGTRGYTG	ca112a_lchrom_DRF_h_h	416253	416279	-	6.73494	1.96e-05	0.49	TGGCGAATATGGTTTTGAAAATGGATA
1	TGCRRAATTTGGRHTGTAGRGTRGYTG	ca112a_lchrom_DRF_h_h	547589	547615	+	6.72289	1.97e-05	0.49	TTAACAATTTGAGCTGCACAGGACTTG
1	TGCRRAATTTGGRHTGTAGRGTRGYTG	ca112a_lchrom_DRF_h_h	594967	594993	+	6.71084	1.98e-05	0.49	AATAAAATCTGGACTTTTTGATAGTTT
1	TGCRRAATTTGGRHTGTAGRGTRGYTG	ca112a_lchrom_DRF_h_h	186915	186941	-	6.65663	2.02e-05	0.49	TGAAAACTTTATGGTGTAGTGAGTATT
1	TGCRRAATTTGGRHTGTAGRGTRGYTG	ca112a_lchrom_DRF_h_h	595460	595486	+	6.64458	2.03e-05	0.49	AATGTTATTGGGGTTGTAGGTAGGCTT
1	TGCRRAATTTGGRHTGTAGRGTRGYTG	ca112a_lchrom_DRF_h_h	401460	401486	-	6.62048	2.05e-05	0.49	TTAGAAATTGGTCTTATGGAGAGGTTA
1	TGCRRAATTTGGRHTGTAGRGTRGYTG	ca112a_lchrom_DRF_h_h	678198	678224	+	6.62048	2.05e-05	0.49	TGAAAAATATCCGATTAATAGTGGATT
1	TGCRRAATTTGGRHTGTAGRGTRGYTG	ca112a_lchrom_DRF_h_h	609472	609498	-	6.61446	2.06e-05	0.49	TGAAAAATTTGGAAAATTAAAAAACTT
1	TGCRRAATTTGGRHTGTAGRGTRGYTG	ca112a_lchrom_DRF_h_h	392328	392354	-	6.57831	2.09e-05	0.49	GGCAAAATAGGTTTTATAGGGGGAATG
1	TGCRRAATTTGGRHTGTAGRGTRGYTG	ca112a_lchrom_DRF_h_h	392529	392555	-	6.55422	2.11e-05	0.49	GACTTGATTTGGCTTGTAGGGTACATG
1	TGCRRAATTTGGRHTGTAGRGTRGYTG	ca112a_lchrom_DRF_h_h	693787	693813	+	6.51807	2.14e-05	0.49	TTAAATATTTAAATTTTAGAGTAGATC
1	TGCRRAATTTGGRHTGTAGRGTRGYTG	ca112a_lchrom_DRF_h_h	215867	215893	+	6.46386	2.19e-05	0.493	AGAAAAATTTACTTTAAAGAATCGTTA
1	TGCRRAATTTGGRHTGTAGRGTRGYTG	ca112a_lchrom_DRF_h_h	598649	598675	+	6.40361	2.24e-05	0.498	CGGAAAATCCGTATTTTAGAGAGTTTT
1	TGCRRAATTTGGRHTGTAGRGTRGYTG	ca112a_lchrom_DRF_h_h	613200	613226	+	6.3012	2.33e-05	0.502	TGCCAGATGTTGAATACAAAGTAGTTG
1	TGCRRAATTTGGRHTGTAGRGTRGYTG	ca112a_lchrom_DRF_h_h	749727	749753	+	6.27108	2.36e-05	0.502	AATGAGATTTGGACTTGAAGATGGCTA
1	TGCRRAATTTGGRHTGTAGRGTRGYTG	ca112a_lchrom_DRF_h_h	666534	666560	-	6.24096	2.39e-05	0.502	GACAAAATTTGCCTTATAGAAGAATTT
1	TGCRRAATTTGGRHTGTAGRGTRGYTG	ca112a_lchrom_DRF_h_h	522978	523004	+	6.23494	2.39e-05	0.502	TGAAAAATTGGGGTTTAATGAAGGTCA
1	TGCRRAATTTGGRHTGTAGRGTRGYTG	ca112a_lchrom_DRF_h_h	507731	507757	+	6.20482	2.42e-05	0.502	TGAAAAAATTGAATTTTTGAAAAGCCA
1	TGCRRAATTTGGRHTGTAGRGTRGYTG	ca112a_lchrom_DRF_h_h	757253	757279	+	6.18072	2.44e-05	0.502	CGAAGAGTTTGGATTTTTGGGTGTTAG
1	TGCRRAATTTGGRHTGTAGRGTRGYTG	ca112a_lchrom_DRF_h_h	317628	317654	+	6.11446	2.51e-05	0.508	GACAAAATTTTTTTTATAGAATAATTT
1	TGCRRAATTTGGRHTGTAGRGTRGYTG	ca112a_lchrom_DRF_h_h	214529	214555	-	6.03614	2.59e-05	0.515	TGCATAATTTGGTTTTTTGTCGAGATT
1	TGCRRAATTTGGRHTGTAGRGTRGYTG	ca112a_lchrom_DRF_h_h	228115	228141	-	5.98795	2.64e-05	0.515	ATAAAAATTTTTTTTCTAAAATGGTTG
1	TGCRRAATTTGGRHTGTAGRGTRGYTG	ca112a_lchrom_DRF_h_h	289460	289486	-	5.95181	2.67e-05	0.515	ATGAAAATTTTGGAGTTAGAATTACTG
1	TGCRRAATTTGGRHTGTAGRGTRGYTG	ca112a_lchrom_DRF_h_h	311369	311395	+	5.95181	2.67e-05	0.515	TGAAAAATAAAAAATTTGGATTACCTG
1	TGCRRAATTTGGRHTGTAGRGTRGYTG	ca112a_lchrom_DRF_h_h	21537	21563	-	5.90361	2.72e-05	0.519	TGCAAGATTTGAACTTTACAGTGAAAT
1	TGCRRAATTTGGRHTGTAGRGTRGYTG	ca112a_lchrom_DRF_h_h	269125	269151	-	5.72289	2.92e-05	0.533	TTTAGAATTTGTTGTGTGGATTTACTT
1	TGCRRAATTTGGRHTGTAGRGTRGYTG	ca112a_lchrom_DRF_h_h	640678	640704	+	5.57831	3.09e-05	0.533	TAAGAAATTCTCATTATGGTATGGATG
1	TGCRRAATTTGGRHTGTAGRGTRGYTG	ca112a_lchrom_DRF_h_h	61238	61264	-	5.49398	3.2e-05	0.533	AGTAAAATATGAGATTTATAATTGCAT
1	TGCRRAATTTGGRHTGTAGRGTRGYTG	ca112a_lchrom_DRF_h_h	292278	292304	-	5.44578	3.26e-05	0.533	AGTAGCATTGGTGGTGAATAATGGCTT
1	TGCRRAATTTGGRHTGTAGRGTRGYTG	ca112a_lchrom_DRF_h_h	343267	343293	-	5.44578	3.26e-05	0.533	TCCAGAAGTTGGCGTGTAAAGCTGCAT
1	TGCRRAATTTGGRHTGTAGRGTRGYTG	ca112a_lchrom_DRF_h_h	233250	233276	+	5.3494	3.38e-05	0.533	TTAAAAATTTAGTTTTCAGCGAGCTTA
1	TGCRRAATTTGGRHTGTAGRGTRGYTG	ca112a_lchrom_DRF_h_h	140558	140584	-	5.33735	3.4e-05	0.533	ATCAGAACTTGGGGTATATGGAGATTT
1	TGCRRAATTTGGRHTGTAGRGTRGYTG	ca112a_lchrom_DRF_h_h	358014	358040	-	5.33133	3.4e-05	0.533	TGGAACACTTGCTCTGTAGGTTGCCAT
1	TGCRRAATTTGGRHTGTAGRGTRGYTG	ca112a_lchrom_DRF_h_h	330880	330906	-	5.21084	3.57e-05	0.533	AATAATCTTGGGGTTGTAGAAGTGATG
1	TGCRRAATTTGGRHTGTAGRGTRGYTG	ca112a_lchrom_DRF_h_h	79621	79647	-	5.20482	3.57e-05	0.533	TTACGTTTTTGGGCTTTTGAGAGGTTG
1	TGCRRAATTTGGRHTGTAGRGTRGYTG	ca112a_lchrom_DRF_h_h	645398	645424	+	5.20482	3.57e-05	0.533	TGGAGAATATGAATTATTTCGTGCTTT
1	TGCRRAATTTGGRHTGTAGRGTRGYTG	ca112a_lchrom_DRF_h_h	41226	41252	-	5.18675	3.6e-05	0.533	TTGAAGATTTGTGCGGAAGAATAATTG
1	TGCRRAATTTGGRHTGTAGRGTRGYTG	ca112a_lchrom_DRF_h_h	889362	889388	+	5.18072	3.61e-05	0.533	AAGAGAATGAGAAAAGTAGTGTGGTTG
1	TGCRRAATTTGGRHTGTAGRGTRGYTG	ca112a_lchrom_DRF_h_h	451806	451832	-	5.16265	3.63e-05	0.533	GTAAAATTTTGTGTTGTAGGAGGTTTT
1	TGCRRAATTTGGRHTGTAGRGTRGYTG	ca112a_lchrom_DRF_h_h	520257	520283	+	5.1506	3.65e-05	0.533	AGAAAAATTTAAATGATAAGGTGAGTG
1	TGCRRAATTTGGRHTGTAGRGTRGYTG	ca112a_lchrom_DRF_h_h	264851	264877	-	5.07229	3.76e-05	0.533	TTCAAAAATTACGTTGTAAAATATGTA
1	TGCRRAATTTGGRHTGTAGRGTRGYTG	ca112a_lchrom_DRF_h_h	395535	395561	-	5.06627	3.77e-05	0.533	TTTAGAAACTGGAGTTTTGGATGGTGG
1	TGCRRAATTTGGRHTGTAGRGTRGYTG	ca112a_lchrom_DRF_h_h	839799	839825	-	5.06024	3.78e-05	0.533	AAGAAAAATTGAAATGTAATAGGGCTT
1	TGCRRAATTTGGRHTGTAGRGTRGYTG	ca112a_lchrom_DRF_h_h	387890	387916	-	5.04819	3.79e-05	0.533	GCAAAAATTTGTTTTGTAGATTCGCGT
1	TGCRRAATTTGGRHTGTAGRGTRGYTG	ca112a_lchrom_DRF_h_h	577547	577573	+	5.04217	3.8e-05	0.533	TATTGAATTTGGTTTACGAGGGGGATG
1	TGCRRAATTTGGRHTGTAGRGTRGYTG	ca112a_lchrom_DRF_h_h	868654	868680	+	5.03614	3.81e-05	0.533	TGTGAAGTTTAATTTGTAAGGAGCGTT
1	TGCRRAATTTGGRHTGTAGRGTRGYTG	ca112a_lchrom_DRF_h_h	513593	513619	+	5.0241	3.83e-05	0.533	TGGTGAAGTTGGCATTGAGAGTGGCGC
1	TGCRRAATTTGGRHTGTAGRGTRGYTG	ca112a_lchrom_DRF_h_h	346320	346346	-	5.01205	3.85e-05	0.533	TAAAAAATTTGGGCAGAAAAAAGCACG
1	TGCRRAATTTGGRHTGTAGRGTRGYTG	ca112a_lchrom_DRF_h_h	544761	544787	+	4.99398	3.87e-05	0.533	TAAAAAATTTGGAATGCAATTTGGTGC
1	TGCRRAATTTGGRHTGTAGRGTRGYTG	ca112a_lchrom_DRF_h_h	117004	117030	-	4.98795	3.88e-05	0.533	TAATAAATTTAAGTTATGGAGAATCTA
1	TGCRRAATTTGGRHTGTAGRGTRGYTG	ca112a_lchrom_DRF_h_h	723540	723566	+	4.98795	3.88e-05	0.533	TGAGAGAGATGAGATAAAAAGTAGCTT
1	TGCRRAATTTGGRHTGTAGRGTRGYTG	ca112a_lchrom_DRF_h_h	112797	112823	+	4.9759	3.9e-05	0.533	TGCAAAATATGCAACAAAGGTTACTTA
1	TGCRRAATTTGGRHTGTAGRGTRGYTG	ca112a_lchrom_DRF_h_h	359421	359447	-	4.91566	3.99e-05	0.533	TGAAAAATATTTTGGGTAGTTTAGCTT
1	TGCRRAATTTGGRHTGTAGRGTRGYTG	ca112a_lchrom_DRF_h_h	661638	661664	+	4.89157	4.03e-05	0.533	TACGGCTTTGGGATTTTTGGGAGGTTT
1	TGCRRAATTTGGRHTGTAGRGTRGYTG	ca112a_lchrom_DRF_h_h	874963	874989	-	4.83735	4.11e-05	0.533	TGCAAAATAAAAAGTTGATAATAGTTG
1	TGCRRAATTTGGRHTGTAGRGTRGYTG	ca112a_lchrom_DRF_h_h	906846	906872	+	4.83735	4.11e-05	0.533	AGCAAAATTTATTATTCAAAGTAGTGA
1	TGCRRAATTTGGRHTGTAGRGTRGYTG	ca112a_lchrom_DRF_h_h	343751	343777	+	4.80723	4.16e-05	0.533	TAAAATATATGAGTGATAAAATTGCTG
1	TGCRRAATTTGGRHTGTAGRGTRGYTG	ca112a_lchrom_DRF_h_h	335977	336003	+	4.8012	4.17e-05	0.533	TTAGAAATCGAGAATGAAGAATGGACA
1	TGCRRAATTTGGRHTGTAGRGTRGYTG	ca112a_lchrom_DRF_h_h	279108	279134	-	4.6988	4.34e-05	0.533	TGCTAGATTTAGATTTTTAAGAGATTG
1	TGCRRAATTTGGRHTGTAGRGTRGYTG	ca112a_lchrom_DRF_h_h	184501	184527	+	4.66867	4.39e-05	0.533	AGAAAAATTGGGATTTTACGGAACTCT
1	TGCRRAATTTGGRHTGTAGRGTRGYTG	ca112a_lchrom_DRF_h_h	623724	623750	-	4.63855	4.44e-05	0.533	TGAAGAATTTGCATTTAAAATTATTTT
1	TGCRRAATTTGGRHTGTAGRGTRGYTG	ca112a_lchrom_DRF_h_h	120973	120999	-	4.60843	4.49e-05	0.533	TATTGAATTTTAAATTTATAGTAGTTT
1	TGCRRAATTTGGRHTGTAGRGTRGYTG	ca112a_lchrom_DRF_h_h	697768	697794	+	4.60241	4.5e-05	0.533	TGCAAAATATGGGGAAGATAAGGTTTT
1	TGCRRAATTTGGRHTGTAGRGTRGYTG	ca112a_lchrom_DRF_h_h	276750	276776	+	4.59036	4.52e-05	0.533	TACATGATTTAAACTTTAAAATAGATG
1	TGCRRAATTTGGRHTGTAGRGTRGYTG	ca112a_lchrom_DRF_h_h	289916	289942	-	4.57229	4.55e-05	0.533	AAGAAAAGTTTAAATGCAGAATGGGTT
1	TGCRRAATTTGGRHTGTAGRGTRGYTG	ca112a_lchrom_DRF_h_h	695788	695814	+	4.57229	4.55e-05	0.533	TGAAAAATTCAAACTTTTGGATGAATT
1	TGCRRAATTTGGRHTGTAGRGTRGYTG	ca112a_lchrom_DRF_h_h	608797	608823	+	4.55422	4.58e-05	0.533	CGGGGAATATTGGTTATAAATTAGTAG
1	TGCRRAATTTGGRHTGTAGRGTRGYTG	ca112a_lchrom_DRF_h_h	412542	412568	-	4.53012	4.62e-05	0.533	AGCAGAAAATTTTATTTAGATTTGCTG
1	TGCRRAATTTGGRHTGTAGRGTRGYTG	ca112a_lchrom_DRF_h_h	81849	81875	+	4.51807	4.64e-05	0.533	TTGAATATTTGGGGTGTTAAAGACTTA
1	TGCRRAATTTGGRHTGTAGRGTRGYTG	ca112a_lchrom_DRF_h_h	716760	716786	+	4.51205	4.65e-05	0.533	TTTAATATTGGGGTTGAAGGCCAGTTT
1	TGCRRAATTTGGRHTGTAGRGTRGYTG	ca112a_lchrom_DRF_h_h	690571	690597	+	4.50602	4.67e-05	0.533	TGAAAAAATTAGGCGATACGGATGTTA
1	TGCRRAATTTGGRHTGTAGRGTRGYTG	ca112a_lchrom_DRF_h_h	149280	149306	+	4.46386	4.74e-05	0.533	ATAAAAATTCAGACCTTAGAATACCTA
1	TGCRRAATTTGGRHTGTAGRGTRGYTG	ca112a_lchrom_DRF_h_h	98274	98300	+	4.44578	4.77e-05	0.533	TAACAAATTTGCTTTCAAGAGTAGTAT
1	TGCRRAATTTGGRHTGTAGRGTRGYTG	ca112a_lchrom_DRF_h_h	150907	150933	+	4.39759	4.86e-05	0.533	TAAAAAATATAAGCTTTAAAAAAGATT
1	TGCRRAATTTGGRHTGTAGRGTRGYTG	ca112a_lchrom_DRF_h_h	134355	134381	+	4.36145	4.93e-05	0.533	AAAAGAATTCAAGCTGAAGGCAGGCTT
1	TGCRRAATTTGGRHTGTAGRGTRGYTG	ca112a_lchrom_DRF_h_h	613033	613059	+	4.36145	4.93e-05	0.533	TTTTGAATTTGGAGTTTCTGGTGGTGG
1	TGCRRAATTTGGRHTGTAGRGTRGYTG	ca112a_lchrom_DRF_h_h	555029	555055	+	4.3494	4.95e-05	0.533	TGCAAAAAATTCTTGATAGAAAGGATG
1	TGCRRAATTTGGRHTGTAGRGTRGYTG	ca112a_lchrom_DRF_h_h	128744	128770	-	4.33735	4.97e-05	0.533	TGATAAATTTAAGATTGAGAAAGATTT
1	TGCRRAATTTGGRHTGTAGRGTRGYTG	ca112a_lchrom_DRF_h_h	715846	715872	+	4.31325	5.02e-05	0.533	CGGGGAATTTGGAATCTTTAAAAGGTT
1	TGCRRAATTTGGRHTGTAGRGTRGYTG	ca112a_lchrom_DRF_h_h	426964	426990	-	4.24096	5.16e-05	0.533	TGTGTTTTTTAGCTTTTAAAATAGCTG
1	TGCRRAATTTGGRHTGTAGRGTRGYTG	ca112a_lchrom_DRF_h_h	672892	672918	-	4.22892	5.18e-05	0.533	TAAAAAATATTCGTTTTGGAGAAAATG
1	TGCRRAATTTGGRHTGTAGRGTRGYTG	ca112a_lchrom_DRF_h_h	151911	151937	+	4.21084	5.21e-05	0.533	TGCAGAAGATGGATTATTCCATAGCGT
1	TGCRRAATTTGGRHTGTAGRGTRGYTG	ca112a_lchrom_DRF_h_h	272890	272916	-	4.18675	5.26e-05	0.533	AGCTTAATTTAGAAAATAAAAAAGTTG
1	TGCRRAATTTGGRHTGTAGRGTRGYTG	ca112a_lchrom_DRF_h_h	790134	790160	-	4.18675	5.26e-05	0.533	TAAAAAATTTAGATTATATTAAAGCCA
1	TGCRRAATTTGGRHTGTAGRGTRGYTG	ca112a_lchrom_DRF_h_h	307147	307173	-	4.18072	5.27e-05	0.533	TGAAAATTTTGTGGTTAATAATTCTTG
1	TGCRRAATTTGGRHTGTAGRGTRGYTG	ca112a_lchrom_DRF_h_h	40632	40658	+	4.13855	5.36e-05	0.533	ACAAAAATCTTGAATACATAATGCCTG
1	TGCRRAATTTGGRHTGTAGRGTRGYTG	ca112a_lchrom_DRF_h_h	823042	823068	+	4.11446	5.41e-05	0.533	TAAGGTATTTGGGACGTCGACAAGTGG
1	TGCRRAATTTGGRHTGTAGRGTRGYTG	ca112a_lchrom_DRF_h_h	247415	247441	+	4.08434	5.47e-05	0.533	AGAAAAAGCTCAGATGCAGAAGCGTTG
1	TGCRRAATTTGGRHTGTAGRGTRGYTG	ca112a_lchrom_DRF_h_h	747782	747808	+	4.04819	5.54e-05	0.533	TTTTAAATTCTGAATTTGAAGTGGATG
1	TGCRRAATTTGGRHTGTAGRGTRGYTG	ca112a_lchrom_DRF_h_h	303455	303481	-	4.03614	5.57e-05	0.533	AGCAAAATTTCTTTTGAATCAGAGCTT
1	TGCRRAATTTGGRHTGTAGRGTRGYTG	ca112a_lchrom_DRF_h_h	523381	523407	-	4.01807	5.61e-05	0.533	GGCAAAATTTGATATTAATAAAAGCTC
1	TGCRRAATTTGGRHTGTAGRGTRGYTG	ca112a_lchrom_DRF_h_h	822558	822584	-	4.01205	5.62e-05	0.533	TAAGTAATTAGGGATAAATAATGGTTC
1	TGCRRAATTTGGRHTGTAGRGTRGYTG	ca112a_lchrom_DRF_h_h	117338	117364	-	3.99398	5.66e-05	0.533	TTTAGCAATTGGATTGTTGATTTGGTG
1	TGCRRAATTTGGRHTGTAGRGTRGYTG	ca112a_lchrom_DRF_h_h	713173	713199	-	3.99398	5.66e-05	0.533	TAAAACAGTCGGGCTCTAGAGAATATG
1	TGCRRAATTTGGRHTGTAGRGTRGYTG	ca112a_lchrom_DRF_h_h	647045	647071	+	3.95783	5.73e-05	0.533	TGTTGAAATTGGGATAAAGATCAGATT
1	TGCRRAATTTGGRHTGTAGRGTRGYTG	ca112a_lchrom_DRF_h_h	77897	77923	-	3.94578	5.76e-05	0.533	TTAAAAATTTGGAGATTGAAATTGGTT
1	TGCRRAATTTGGRHTGTAGRGTRGYTG	ca112a_lchrom_DRF_h_h	324289	324315	-	3.90964	5.84e-05	0.533	TGAAGATTTTTGGAAGTATGATGTTAG
1	TGCRRAATTTGGRHTGTAGRGTRGYTG	ca112a_lchrom_DRF_h_h	78628	78654	-	3.89157	5.88e-05	0.533	AAAAGAATTTGGAATAAGAGATGATTT
1	TGCRRAATTTGGRHTGTAGRGTRGYTG	ca112a_lchrom_DRF_h_h	749295	749321	+	3.89157	5.88e-05	0.533	TGAAAAGTTCGAATATAAGAGAGGTTT
1	TGCRRAATTTGGRHTGTAGRGTRGYTG	ca112a_lchrom_DRF_h_h	543839	543865	+	3.87349	5.92e-05	0.533	GGAGCAACTTGTTTTGGAAAATAGTTG
1	TGCRRAATTTGGRHTGTAGRGTRGYTG	ca112a_lchrom_DRF_h_h	354324	354350	-	3.86747	5.93e-05	0.533	AACGAAGTTTTGGCTGTTGGATTTTTA
1	TGCRRAATTTGGRHTGTAGRGTRGYTG	ca112a_lchrom_DRF_h_h	412172	412198	-	3.8494	5.97e-05	0.533	GACTGAATACGGAGTGCAGAGTTCTTA
1	TGCRRAATTTGGRHTGTAGRGTRGYTG	ca112a_lchrom_DRF_h_h	790396	790422	+	3.83133	6.01e-05	0.533	TGCAGAAATTGTTGCGTAGCTTAGTGA
1	TGCRRAATTTGGRHTGTAGRGTRGYTG	ca112a_lchrom_DRF_h_h	313404	313430	+	3.8253	6.02e-05	0.533	TTTAAAATTTGGGATAAAAGATCCATT
1	TGCRRAATTTGGRHTGTAGRGTRGYTG	ca112a_lchrom_DRF_h_h	264837	264863	-	3.81325	6.05e-05	0.533	TGTAAAATATGTAGTAAAGCTTGTCTT
1	TGCRRAATTTGGRHTGTAGRGTRGYTG	ca112a_lchrom_DRF_h_h	318692	318718	-	3.81325	6.05e-05	0.533	TGGGCAATGTGGGATTTTTAGCAGATA
1	TGCRRAATTTGGRHTGTAGRGTRGYTG	ca112a_lchrom_DRF_h_h	233443	233469	-	3.80723	6.06e-05	0.533	TTTGTAATTTCATTTATATAGTAGCTT
1	TGCRRAATTTGGRHTGTAGRGTRGYTG	ca112a_lchrom_DRF_h_h	151656	151682	-	3.8012	6.08e-05	0.533	TTGAAAAAATGGGTTGTATGAAGTATT
1	TGCRRAATTTGGRHTGTAGRGTRGYTG	ca112a_lchrom_DRF_h_h	466202	466228	+	3.8012	6.08e-05	0.533	TTGAACCTTTGTTTTTTAGAGTATCTT
1	TGCRRAATTTGGRHTGTAGRGTRGYTG	ca112a_lchrom_DRF_h_h	589384	589410	+	3.8012	6.08e-05	0.533	TATAGTATCTGGATTTTCAAGTGATTT
1	TGCRRAATTTGGRHTGTAGRGTRGYTG	ca112a_lchrom_DRF_h_h	793116	793142	+	3.79518	6.09e-05	0.533	AAGAGGATCTGGATTCTACGGTTGCCG
1	TGCRRAATTTGGRHTGTAGRGTRGYTG	ca112a_lchrom_DRF_h_h	152946	152972	+	3.78313	6.12e-05	0.533	TTAAAAGTTGGAACAGTAGAATACTTT
1	TGCRRAATTTGGRHTGTAGRGTRGYTG	ca112a_lchrom_DRF_h_h	315886	315912	-	3.77108	6.15e-05	0.533	TAAAGATTTTGGTGTGTTGGATAATAA
1	TGCRRAATTTGGRHTGTAGRGTRGYTG	ca112a_lchrom_DRF_h_h	332478	332504	-	3.71687	6.27e-05	0.533	AGCAAAAATTGAGCTACAGGGTTTCAA
1	TGCRRAATTTGGRHTGTAGRGTRGYTG	ca112a_lchrom_DRF_h_h	742367	742393	+	3.6988	6.31e-05	0.533	TGCAAAATCAAAATCGTAAGGCTGTTT
1	TGCRRAATTTGGRHTGTAGRGTRGYTG	ca112a_lchrom_DRF_h_h	113687	113713	-	3.69277	6.33e-05	0.533	AGCAGCATTAGGGGTTTACAAGGGTAT
1	TGCRRAATTTGGRHTGTAGRGTRGYTG	ca112a_lchrom_DRF_h_h	657704	657730	-	3.6747	6.37e-05	0.533	AAGCAAATCTGGGTAAGGGCGTAGTTG
1	TGCRRAATTTGGRHTGTAGRGTRGYTG	ca112a_lchrom_DRF_h_h	262716	262742	-	3.65663	6.41e-05	0.533	AAAAAAAGCAGCGATTTAGAAAAGCTT
1	TGCRRAATTTGGRHTGTAGRGTRGYTG	ca112a_lchrom_DRF_h_h	115027	115053	-	3.6506	6.43e-05	0.533	TTGGGAATATGTGGTAAAGAGTGCTCA
1	TGCRRAATTTGGRHTGTAGRGTRGYTG	ca112a_lchrom_DRF_h_h	292421	292447	-	3.6506	6.43e-05	0.533	TGGAAAAAATTGATACTGAAGAGGCTG
1	TGCRRAATTTGGRHTGTAGRGTRGYTG	ca112a_lchrom_DRF_h_h	615873	615899	+	3.64458	6.44e-05	0.533	ATTAAAATTGGAATTTTAGAATATTTA
1	TGCRRAATTTGGRHTGTAGRGTRGYTG	ca112a_lchrom_DRF_h_h	182460	182486	-	3.62048	6.5e-05	0.533	TTTTAAAAAGTGGGTTTAGGATGGCTG
1	TGCRRAATTTGGRHTGTAGRGTRGYTG	ca112a_lchrom_DRF_h_h	515345	515371	+	3.58434	6.59e-05	0.533	TATAAAATTGAAAATTTAGAGTTTTTA
1	TGCRRAATTTGGRHTGTAGRGTRGYTG	ca112a_lchrom_DRF_h_h	707375	707401	+	3.57831	6.6e-05	0.533	ATGATAATTTTGATTTTACAGAGGATG
1	TGCRRAATTTGGRHTGTAGRGTRGYTG	ca112a_lchrom_DRF_h_h	902624	902650	+	3.57831	6.6e-05	0.533	AGGTGAAACTGAAATGTGGGATGCGTT
1	TGCRRAATTTGGRHTGTAGRGTRGYTG	ca112a_lchrom_DRF_h_h	454995	455021	-	3.57229	6.62e-05	0.533	AGAGAAATCTATATTGTAGAAGGTGAT
1	TGCRRAATTTGGRHTGTAGRGTRGYTG	ca112a_lchrom_DRF_h_h	14319	14345	-	3.56627	6.63e-05	0.533	TGGGATTTTTTGTTTGTATAATAATTA
1	TGCRRAATTTGGRHTGTAGRGTRGYTG	ca112a_lchrom_DRF_h_h	181919	181945	-	3.56024	6.65e-05	0.533	TGAGAGATTGGGAATTGAGAAAAGTAA
1	TGCRRAATTTGGRHTGTAGRGTRGYTG	ca112a_lchrom_DRF_h_h	899712	899738	+	3.55422	6.66e-05	0.533	TTGATAATATGGTTTCTAAAATGATTT
1	TGCRRAATTTGGRHTGTAGRGTRGYTG	ca112a_lchrom_DRF_h_h	833396	833422	+	3.54819	6.68e-05	0.533	TTAATTATTTTGATTCTAAAGTAGTTT
1	TGCRRAATTTGGRHTGTAGRGTRGYTG	ca112a_lchrom_DRF_h_h	194503	194529	-	3.54217	6.69e-05	0.533	TGCAGAATCAGTTGTATTGACGTGTTG
1	TGCRRAATTTGGRHTGTAGRGTRGYTG	ca112a_lchrom_DRF_h_h	378833	378859	-	3.51807	6.75e-05	0.533	AGAAAAAATAGTATTTTAGATGCGCTG
1	TGCRRAATTTGGRHTGTAGRGTRGYTG	ca112a_lchrom_DRF_h_h	643559	643585	+	3.49398	6.81e-05	0.533	AGCAGAAGCTAGTGCTAAGAGAAGTTG
1	TGCRRAATTTGGRHTGTAGRGTRGYTG	ca112a_lchrom_DRF_h_h	245235	245261	-	3.42771	6.98e-05	0.533	TAAGTTATTTTGGAGGTAGACTTGGTG
1	TGCRRAATTTGGRHTGTAGRGTRGYTG	ca112a_lchrom_DRF_h_h	49254	49280	-	3.42169	7e-05	0.533	TTTGAAATTTAATTTTTATTATGGATG
1	TGCRRAATTTGGRHTGTAGRGTRGYTG	ca112a_lchrom_DRF_h_h	683880	683906	+	3.42169	7e-05	0.533	AGTGGAATTAATAAAGTAGGGGGCTTA
1	TGCRRAATTTGGRHTGTAGRGTRGYTG	ca112a_lchrom_DRF_h_h	703430	703456	+	3.40964	7.03e-05	0.533	TGCGGACTTTATTCTAAAGAGAAATTT
1	TGCRRAATTTGGRHTGTAGRGTRGYTG	ca112a_lchrom_DRF_h_h	862980	863006	-	3.38554	7.09e-05	0.533	TGAAACATCTGTTATGTAAATAATCTT
1	TGCRRAATTTGGRHTGTAGRGTRGYTG	ca112a_lchrom_DRF_h_h	351620	351646	-	3.37952	7.11e-05	0.533	TGTGATTTCTGGGCTTGAGAAAGGTCT
1	TGCRRAATTTGGRHTGTAGRGTRGYTG	ca112a_lchrom_DRF_h_h	132740	132766	-	3.37349	7.12e-05	0.533	TGCAAAATTATTATTATGAACTTGCTA
1	TGCRRAATTTGGRHTGTAGRGTRGYTG	ca112a_lchrom_DRF_h_h	240786	240812	+	3.36747	7.14e-05	0.533	TGAAGCATTTACATTATATGCTACCTT
1	TGCRRAATTTGGRHTGTAGRGTRGYTG	ca112a_lchrom_DRF_h_h	569759	569785	+	3.33133	7.23e-05	0.533	TTGAAAATTTGGTTAAAAGTGTAGAAG
1	TGCRRAATTTGGRHTGTAGRGTRGYTG	ca112a_lchrom_DRF_h_h	589634	589660	+	3.33133	7.23e-05	0.533	TAGAGAATATGGTTAGTAATATTATTG
1	TGCRRAATTTGGRHTGTAGRGTRGYTG	ca112a_lchrom_DRF_h_h	670960	670986	-	3.3253	7.25e-05	0.533	AAAAAATTTTTGATTTTGAAGTGCATG
1	TGCRRAATTTGGRHTGTAGRGTRGYTG	ca112a_lchrom_DRF_h_h	312518	312544	-	3.31928	7.26e-05	0.533	TCAAATATATTACCTTTAGAATGGCTT
1	TGCRRAATTTGGRHTGTAGRGTRGYTG	ca112a_lchrom_DRF_h_h	553087	553113	+	3.3012	7.31e-05	0.533	AATTCAATTTTGGTGGTGGGGTTGCTT
1	TGCRRAATTTGGRHTGTAGRGTRGYTG	ca112a_lchrom_DRF_h_h	352050	352076	+	3.29518	7.33e-05	0.533	TACTAATTATTTTGTCTAGAGTGGTTT
1	TGCRRAATTTGGRHTGTAGRGTRGYTG	ca112a_lchrom_DRF_h_h	904816	904842	-	3.28916	7.35e-05	0.533	TGGAAAAATTGTATTTTATAGAAATAG
1	TGCRRAATTTGGRHTGTAGRGTRGYTG	ca112a_lchrom_DRF_h_h	519084	519110	-	3.28313	7.36e-05	0.533	TAGAAAATTTGAGCTCTTTAATTTTTG
1	TGCRRAATTTGGRHTGTAGRGTRGYTG	ca112a_lchrom_DRF_h_h	221954	221980	+	3.27108	7.39e-05	0.533	AGCACAATAGGCTCTGTAGGCTATTTA
1	TGCRRAATTTGGRHTGTAGRGTRGYTG	ca112a_lchrom_DRF_h_h	712369	712395	+	3.22892	7.51e-05	0.533	AGAAAAATTCCAAGAATAGAATCGCTT
1	TGCRRAATTTGGRHTGTAGRGTRGYTG	ca112a_lchrom_DRF_h_h	48407	48433	-	3.22289	7.53e-05	0.533	TCCAGAAATTAGTCTTGATAGAGGATG
1	TGCRRAATTTGGRHTGTAGRGTRGYTG	ca112a_lchrom_DRF_h_h	530872	530898	-	3.22289	7.53e-05	0.533	TACAAAATTCAGAAGGGGGAAGAACTA
1	TGCRRAATTTGGRHTGTAGRGTRGYTG	ca112a_lchrom_DRF_h_h	233846	233872	-	3.21687	7.54e-05	0.533	TAAAAAATTTAGTTTAAAAAATAAATT
1	TGCRRAATTTGGRHTGTAGRGTRGYTG	ca112a_lchrom_DRF_h_h	858921	858947	-	3.21687	7.54e-05	0.533	AGAAAAACTTGGACTTTATCATTGCAA
1	TGCRRAATTTGGRHTGTAGRGTRGYTG	ca112a_lchrom_DRF_h_h	819991	820017	-	3.1988	7.59e-05	0.533	TGAGGAATCTTTGTTGTAAAAGGATAA
1	TGCRRAATTTGGRHTGTAGRGTRGYTG	ca112a_lchrom_DRF_h_h	281563	281589	-	3.18675	7.63e-05	0.533	AGCAGTTTTAGGATTGTTTTGTGGTTT
1	TGCRRAATTTGGRHTGTAGRGTRGYTG	ca112a_lchrom_DRF_h_h	846797	846823	+	3.18675	7.63e-05	0.533	GGCAAAATTTCATCTTTAAAGCGATTT
1	TGCRRAATTTGGRHTGTAGRGTRGYTG	ca112a_lchrom_DRF_h_h	680423	680449	-	3.1747	7.66e-05	0.533	TAAGGAATAATGGTTTTGAAAAAGTTG
1	TGCRRAATTTGGRHTGTAGRGTRGYTG	ca112a_lchrom_DRF_h_h	715745	715771	+	3.1506	7.73e-05	0.533	TGGAATATCAGGTATTGAGGGGAGTGG
1	TGCRRAATTTGGRHTGTAGRGTRGYTG	ca112a_lchrom_DRF_h_h	326317	326343	-	3.12651	7.8e-05	0.533	TATTAAATTTGGGTTGAGAATTTTTTG
1	TGCRRAATTTGGRHTGTAGRGTRGYTG	ca112a_lchrom_DRF_h_h	753974	754000	-	3.10843	7.85e-05	0.533	TGAAAAATTTTGCCTAAAAATGCGCTG
1	TGCRRAATTTGGRHTGTAGRGTRGYTG	ca112a_lchrom_DRF_h_h	582561	582587	+	3.09639	7.88e-05	0.533	AGAAGAATTGATGATGTTGAGAAGAAT
1	TGCRRAATTTGGRHTGTAGRGTRGYTG	ca112a_lchrom_DRF_h_h	688027	688053	+	3.09639	7.88e-05	0.533	TGTCCAATGTATTTTGTAAGCTAGCTG
1	TGCRRAATTTGGRHTGTAGRGTRGYTG	ca112a_lchrom_DRF_h_h	284073	284099	-	3.07831	7.94e-05	0.533	TGAGAAATGTAGGCAATCGGTTGGAAG
1	TGCRRAATTTGGRHTGTAGRGTRGYTG	ca112a_lchrom_DRF_h_h	216942	216968	+	3.06627	7.97e-05	0.533	ACGCAACTATTGCCTGTAGAAAGGCTG
1	TGCRRAATTTGGRHTGTAGRGTRGYTG	ca112a_lchrom_DRF_h_h	673372	673398	+	3.04819	8.02e-05	0.533	TAAAGAATTTAGATTGTATATTAAAGA
1	TGCRRAATTTGGRHTGTAGRGTRGYTG	ca112a_lchrom_DRF_h_h	481593	481619	+	3.0241	8.1e-05	0.533	TGAAAGATTCTTTGTATAAAATAGATG
1	TGCRRAATTTGGRHTGTAGRGTRGYTG	ca112a_lchrom_DRF_h_h	800488	800514	+	3.0241	8.1e-05	0.533	TAGAGACTCTAGATTTTAAAAAGCCTA
1	TGCRRAATTTGGRHTGTAGRGTRGYTG	ca112a_lchrom_DRF_h_h	867370	867396	+	3.0241	8.1e-05	0.533	GCCAAAATTTCTGATGTTTTATGGCTT
1	TGCRRAATTTGGRHTGTAGRGTRGYTG	ca112a_lchrom_DRF_h_h	656664	656690	+	2.98795	8.2e-05	0.533	TTAGAAATTTGGCATTTCCAGAGGAAG
1	TGCRRAATTTGGRHTGTAGRGTRGYTG	ca112a_lchrom_DRF_h_h	26908	26934	-	2.98193	8.22e-05	0.533	GATAAAATTTGTCATTTTCAGTAGCTT
1	TGCRRAATTTGGRHTGTAGRGTRGYTG	ca112a_lchrom_DRF_h_h	750010	750036	+	2.9759	8.24e-05	0.533	AAAAAAAATCAGATTGAAGAATTGTCG
1	TGCRRAATTTGGRHTGTAGRGTRGYTG	ca112a_lchrom_DRF_h_h	851799	851825	-	2.9759	8.24e-05	0.533	ACCATAATCCAGAATTTAGAGTGCCAA
1	TGCRRAATTTGGRHTGTAGRGTRGYTG	ca112a_lchrom_DRF_h_h	858651	858677	+	2.96988	8.26e-05	0.533	TAAGGCATTTAGCATTAAAGGGAGCTG
1	TGCRRAATTTGGRHTGTAGRGTRGYTG	ca112a_lchrom_DRF_h_h	509767	509793	+	2.95181	8.31e-05	0.533	AGGTGAGTTCTGAGTTTACAGTGGCTT
1	TGCRRAATTTGGRHTGTAGRGTRGYTG	ca112a_lchrom_DRF_h_h	840712	840738	+	2.95181	8.31e-05	0.533	TGCATAATAAAGTTCTTAAAAAGGTTG
1	TGCRRAATTTGGRHTGTAGRGTRGYTG	ca112a_lchrom_DRF_h_h	845997	846023	+	2.95181	8.31e-05	0.533	AGATTGATTTGGGGCGCGGAATAGTTT
1	TGCRRAATTTGGRHTGTAGRGTRGYTG	ca112a_lchrom_DRF_h_h	287225	287251	-	2.93976	8.35e-05	0.533	TGAGAAATTCAGAATTTGTCAAGCTTT
1	TGCRRAATTTGGRHTGTAGRGTRGYTG	ca112a_lchrom_DRF_h_h	228267	228293	-	2.93373	8.37e-05	0.533	TACAAGTATTGGAATTTGTGGTGGTCG
1	TGCRRAATTTGGRHTGTAGRGTRGYTG	ca112a_lchrom_DRF_h_h	487030	487056	+	2.92771	8.39e-05	0.533	CGCAAAATAGAGCTTGTGAATTTGCTT
1	TGCRRAATTTGGRHTGTAGRGTRGYTG	ca112a_lchrom_DRF_h_h	825049	825075	+	2.92771	8.39e-05	0.533	CTAAGTATTTGGTATTTAGATTGATTT
1	TGCRRAATTTGGRHTGTAGRGTRGYTG	ca112a_lchrom_DRF_h_h	10301	10327	+	2.92169	8.4e-05	0.533	TGAAAATTTTAAATTAAAAGGGGGCAG
1	TGCRRAATTTGGRHTGTAGRGTRGYTG	ca112a_lchrom_DRF_h_h	426394	426420	+	2.90964	8.44e-05	0.533	TGGGAAATGATGGATCAAGAGAAATTG
1	TGCRRAATTTGGRHTGTAGRGTRGYTG	ca112a_lchrom_DRF_h_h	840271	840297	+	2.90964	8.44e-05	0.533	AGCATAATTTTGATTATTGGAATTTTG
1	TGCRRAATTTGGRHTGTAGRGTRGYTG	ca112a_lchrom_DRF_h_h	693701	693727	-	2.90361	8.46e-05	0.533	TCTAAAAATTGGGAATTAGGATGATAT
1	TGCRRAATTTGGRHTGTAGRGTRGYTG	ca112a_lchrom_DRF_h_h	633053	633079	+	2.89157	8.5e-05	0.533	ATAGTAATTTGTGTTGTGTTGGGGATG
1	TGCRRAATTTGGRHTGTAGRGTRGYTG	ca112a_lchrom_DRF_h_h	310684	310710	-	2.87952	8.53e-05	0.533	AGAAGAATTAGGATTTTTAGGGGTTTT
1	TGCRRAATTTGGRHTGTAGRGTRGYTG	ca112a_lchrom_DRF_h_h	484896	484922	+	2.87349	8.55e-05	0.533	GAAAGCATTGAGGTTGTGAGGAAGCTT
1	TGCRRAATTTGGRHTGTAGRGTRGYTG	ca112a_lchrom_DRF_h_h	450473	450499	-	2.86145	8.59e-05	0.533	TTAGAACTTCGGTTTTTAAAATAGGGG
1	TGCRRAATTTGGRHTGTAGRGTRGYTG	ca112a_lchrom_DRF_h_h	669861	669887	-	2.86145	8.59e-05	0.533	TAAAAAAAATGGGATATTGATTGCCAA
1	TGCRRAATTTGGRHTGTAGRGTRGYTG	ca112a_lchrom_DRF_h_h	256515	256541	+	2.85542	8.61e-05	0.533	TGGAAGATACAAGCTTTTGAATGGATT
1	TGCRRAATTTGGRHTGTAGRGTRGYTG	ca112a_lchrom_DRF_h_h	735670	735696	+	2.84337	8.65e-05	0.533	TAAAAATATTGGGTGGCCAAGTAGGTG
1	TGCRRAATTTGGRHTGTAGRGTRGYTG	ca112a_lchrom_DRF_h_h	825272	825298	+	2.84337	8.65e-05	0.533	TTTGGAAGTTGGTAAATGGCATAGTTT
1	TGCRRAATTTGGRHTGTAGRGTRGYTG	ca112a_lchrom_DRF_h_h	76461	76487	-	2.83735	8.67e-05	0.533	TGCAATTTTTGTAATTTCTGGTAGCCT
1	TGCRRAATTTGGRHTGTAGRGTRGYTG	ca112a_lchrom_DRF_h_h	285782	285808	-	2.83735	8.67e-05	0.533	AGAAAAAATTCTATATTAGGGTATTTG
1	TGCRRAATTTGGRHTGTAGRGTRGYTG	ca112a_lchrom_DRF_h_h	834131	834157	+	2.83133	8.68e-05	0.533	TTAGAAATTTCCAAAGTGGAGTTGAAG
1	TGCRRAATTTGGRHTGTAGRGTRGYTG	ca112a_lchrom_DRF_h_h	774174	774200	+	2.8012	8.78e-05	0.533	TGCGAAATATGTTAAATATATAAGCAG
1	TGCRRAATTTGGRHTGTAGRGTRGYTG	ca112a_lchrom_DRF_h_h	393449	393475	-	2.78916	8.82e-05	0.533	GGTAAAATTGGATTTTTAGGGGGAATA
1	TGCRRAATTTGGRHTGTAGRGTRGYTG	ca112a_lchrom_DRF_h_h	698605	698631	+	2.78916	8.82e-05	0.533	TGCGCAATTTATTTTATTTATTAGTTT
1	TGCRRAATTTGGRHTGTAGRGTRGYTG	ca112a_lchrom_DRF_h_h	449125	449151	+	2.78313	8.84e-05	0.533	ATCGGAATTTTTTATAGAAAATGGCTT
1	TGCRRAATTTGGRHTGTAGRGTRGYTG	ca112a_lchrom_DRF_h_h	835233	835259	+	2.77711	8.86e-05	0.533	TAAAAAATTTATTTTTAAAAGCGGCTC
1	TGCRRAATTTGGRHTGTAGRGTRGYTG	ca112a_lchrom_DRF_h_h	178979	179005	-	2.75904	8.92e-05	0.533	TTAAAAATTTATTTAGTAAAATAGAAG
1	TGCRRAATTTGGRHTGTAGRGTRGYTG	ca112a_lchrom_DRF_h_h	834156	834182	+	2.74699	8.95e-05	0.533	AGAGCAATTTGGAGTTTTGAAAACCAA
1	TGCRRAATTTGGRHTGTAGRGTRGYTG	ca112a_lchrom_DRF_h_h	831672	831698	+	2.71084	9.07e-05	0.533	ATCAAAATTTGGCTTTAAGATTAAATA
1	TGCRRAATTTGGRHTGTAGRGTRGYTG	ca112a_lchrom_DRF_h_h	418088	418114	+	2.70482	9.09e-05	0.533	TTCAAAATTTATCCTGCAGTAGGGCCA
1	TGCRRAATTTGGRHTGTAGRGTRGYTG	ca112a_lchrom_DRF_h_h	375868	375894	-	2.6988	9.11e-05	0.533	TATAAAATTTTAAATAAAGAGTTGGAG
1	TGCRRAATTTGGRHTGTAGRGTRGYTG	ca112a_lchrom_DRF_h_h	715960	715986	+	2.6988	9.11e-05	0.533	TGCAAAATATTGGACTTAAGAGCTTTG
1	TGCRRAATTTGGRHTGTAGRGTRGYTG	ca112a_lchrom_DRF_h_h	161210	161236	-	2.6747	9.19e-05	0.533	TCAAAAATTTGATTCTTTGGGTAATTT
1	TGCRRAATTTGGRHTGTAGRGTRGYTG	ca112a_lchrom_DRF_h_h	341259	341285	-	2.66867	9.21e-05	0.533	TTGGCAATATTGGTTGCAAAATGGCAA
1	TGCRRAATTTGGRHTGTAGRGTRGYTG	ca112a_lchrom_DRF_h_h	275811	275837	-	2.6506	9.27e-05	0.533	AAAAAAATTTTGTATTAAAGGTATTTG
1	TGCRRAATTTGGRHTGTAGRGTRGYTG	ca112a_lchrom_DRF_h_h	13600	13626	+	2.62651	9.35e-05	0.533	TGCTAAATTTGTAATGGGAAGTGCAAC
1	TGCRRAATTTGGRHTGTAGRGTRGYTG	ca112a_lchrom_DRF_h_h	844536	844562	+	2.61446	9.4e-05	0.533	CACAAAATAGGGACAATAGAACTGGTG
1	TGCRRAATTTGGRHTGTAGRGTRGYTG	ca112a_lchrom_DRF_h_h	844668	844694	+	2.61446	9.4e-05	0.533	CACAAAATAGGGACAATAGAACTGGTG
1	TGCRRAATTTGGRHTGTAGRGTRGYTG	ca112a_lchrom_DRF_h_h	610616	610642	+	2.60843	9.42e-05	0.533	GGGAATAGCTGGGATTTAGTGTAGTGA
1	TGCRRAATTTGGRHTGTAGRGTRGYTG	ca112a_lchrom_DRF_h_h	496960	496986	+	2.59639	9.46e-05	0.533	GGACCAAAATGGCTGGTAGAATGGGTG
1	TGCRRAATTTGGRHTGTAGRGTRGYTG	ca112a_lchrom_DRF_h_h	508332	508358	+	2.59639	9.46e-05	0.533	ATGGAAATTTGGACTACAGGTGTGATT
1	TGCRRAATTTGGRHTGTAGRGTRGYTG	ca112a_lchrom_DRF_h_h	502588	502614	+	2.59036	9.48e-05	0.533	TTTGAAATTTGGAATGCCGTTTAGTAA
1	TGCRRAATTTGGRHTGTAGRGTRGYTG	ca112a_lchrom_DRF_h_h	533780	533806	+	2.59036	9.48e-05	0.533	TATAGAATTTTGAATGTAAAAATTATA
1	TGCRRAATTTGGRHTGTAGRGTRGYTG	ca112a_lchrom_DRF_h_h	722241	722267	+	2.58434	9.5e-05	0.533	GCCAGAATTTAAGTTCTGGCGCTGTTG
1	TGCRRAATTTGGRHTGTAGRGTRGYTG	ca112a_lchrom_DRF_h_h	861849	861875	+	2.57229	9.54e-05	0.533	CCCAAAATTTGAACTTAACCATGGATG
1	TGCRRAATTTGGRHTGTAGRGTRGYTG	ca112a_lchrom_DRF_h_h	899768	899794	+	2.57229	9.54e-05	0.533	TGTGAATTTTCGCTTGATGATTGGGTT
1	TGCRRAATTTGGRHTGTAGRGTRGYTG	ca112a_lchrom_DRF_h_h	760621	760647	+	2.56627	9.56e-05	0.533	TGCTGAATTTATTGAGGATGTTGGTTG
1	TGCRRAATTTGGRHTGTAGRGTRGYTG	ca112a_lchrom_DRF_h_h	893772	893798	+	2.54217	9.64e-05	0.533	GGGAGATTTTGGGTTTTTAAATGCCAT
1	TGCRRAATTTGGRHTGTAGRGTRGYTG	ca112a_lchrom_DRF_h_h	850657	850683	+	2.53614	9.67e-05	0.533	TGGAAGATTTGGGAATAGTAATAGATA
1	TGCRRAATTTGGRHTGTAGRGTRGYTG	ca112a_lchrom_DRF_h_h	170507	170533	+	2.51807	9.73e-05	0.533	TGAGCAATTTGGATTGGAAGAAGAGAT
1	TGCRRAATTTGGRHTGTAGRGTRGYTG	ca112a_lchrom_DRF_h_h	10484	10510	+	2.50602	9.77e-05	0.533	TGAAAAATTTGCAATAAAAATGAATTT
1	TGCRRAATTTGGRHTGTAGRGTRGYTG	ca112a_lchrom_DRF_h_h	387511	387537	-	2.50602	9.77e-05	0.533	TGAAAAATTTACGATTTCGGAAAAAAG
1	TGCRRAATTTGGRHTGTAGRGTRGYTG	ca112a_lchrom_DRF_h_h	94524	94550	-	2.49398	9.81e-05	0.533	TGTTGATTTTGTGCTTGAGAATGAATT
1	TGCRRAATTTGGRHTGTAGRGTRGYTG	ca112a_lchrom_DRF_h_h	294293	294319	-	2.49398	9.81e-05	0.533	GTAAAAATTTGTTTTATACAAGAGCCG
1	TGCRRAATTTGGRHTGTAGRGTRGYTG	ca112a_lchrom_DRF_h_h	691278	691304	-	2.48795	9.83e-05	0.533	TTAAGAATTTGCATTATTCGATAAATG
1	TGCRRAATTTGGRHTGTAGRGTRGYTG	ca112a_lchrom_DRF_h_h	756078	756104	+	2.48795	9.83e-05	0.533	ATCAAATTATTGTTTTTAGTTTGGTTG
1	TGCRRAATTTGGRHTGTAGRGTRGYTG	ca112a_lchrom_DRF_h_h	34028	34054	-	2.48193	9.86e-05	0.533	TGGAGAATTTGATTTAATGGATATTAG
1	TGCRRAATTTGGRHTGTAGRGTRGYTG	ca112a_lchrom_DRF_h_h	770850	770876	+	2.4759	9.88e-05	0.533	TCATTAATTTGTTTTGAAGCATAGTTA
1	TGCRRAATTTGGRHTGTAGRGTRGYTG	ca112a_lchrom_DRF_h_h	818182	818208	+	2.4759	9.88e-05	0.533	TGAAGAGTATGAGCTTGAATATGGTTT
1	TGCRRAATTTGGRHTGTAGRGTRGYTG	ca112a_lchrom_DRF_h_h	906453	906479	-	2.46386	9.92e-05	0.533	TGTTATTTTTGGAATATGGAATAGTCC
# FIMO (Find Individual Motif Occurrences): Version 5.5.5 compiled on Dec 6 2023 at 19:32:37
# The format of this file is described at https://meme-suite.org/meme/doc/fimo-output-format.html#tsv_results.
# fimo --oc . --verbosity 1 --bgfile --nrdb-- --thresh 1.0E-4 motifs.meme ca112a_lchrom_DRF_h_h.fa
