## Supplementary material for "Characterization and genomic analysis of the Lyme disease spirochete bacteriophage ϕBB-1": Supp data file 1: fimo_motif3_cp26.tsv

motif_id	motif_alt_id	sequence_name	start	stop	strand	score	p-value	q-value	matched_sequence
1	TGCRRAATTTGGRHTGTAGRGTRGYTG	NC_012157.1_cp26	2431	2457	-	4.79518	4.18e-05	0.415	TGCAAAACTTGTGATACACAATATTAG
1	TGCRRAATTTGGRHTGTAGRGTRGYTG	NC_012157.1_cp26	14302	14328	-	4.73494	4.28e-05	0.415	GGCGGAATTAGGTTTTCAGGAGATGTG
1	TGCRRAATTTGGRHTGTAGRGTRGYTG	NC_012157.1_cp26	2112	2138	+	4.1506	5.33e-05	0.415	TGAGATATTTTTTATATAGAATTTCTA
1	TGCRRAATTTGGRHTGTAGRGTRGYTG	NC_012157.1_cp26	25359	25385	-	3.78313	6.12e-05	0.415	TATGGAATCTGTTGTGAAGAAAGACAG
1	TGCRRAATTTGGRHTGTAGRGTRGYTG	NC_012157.1_cp26	5884	5910	-	3.51807	6.75e-05	0.415	TGAAAAATTTTTACAATAAAGAAACTT
1	TGCRRAATTTGGRHTGTAGRGTRGYTG	NC_012157.1_cp26	10850	10876	-	3.46386	6.89e-05	0.415	TGCAAAATAGAATTGATATAGAGGCTA
1	TGCRRAATTTGGRHTGTAGRGTRGYTG	NC_012157.1_cp26	16443	16469	-	3.38554	7.09e-05	0.415	TGGAAATTTTTAATTTGAAAATACCTG
1	TGCRRAATTTGGRHTGTAGRGTRGYTG	NC_012157.1_cp26	6508	6534	-	3.23494	7.49e-05	0.415	TGAGAAATTTTAGATGAAAAAAAAGTT
# FIMO (Find Individual Motif Occurrences): Version 5.5.5 compiled on Dec 6 2023 at 19:32:37
# The format of this file is described at https://meme-suite.org/meme/doc/fimo-output-format.html#tsv_results.
# fimo --oc . --verbosity 1 --bgfile --nrdb-- --thresh 1.0E-4 motifs.meme NC_012157.1_cp26.fa
