## Supplementary material for "Characterization and genomic analysis of the Lyme disease spirochete bacteriophage ϕBB-1": Supp data file 1: fimo_motif3_cp32-1.tsv

motif_id	motif_alt_id	sequence_name	start	stop	strand	score	p-value	q-value	matched_sequence
1	TGCRRAATTTGGRHTGTAGRGTRGYTG	NC_012158.1_cp32_1	26213	26239	+	40.247	8.5e-15	4.55e-10	TGCAAAATTTGGATTGTAGAGTGGTTG
1	TGCRRAATTTGGRHTGTAGRGTRGYTG	NC_012158.1_cp32_1	23879	23905	+	17.6325	1.39e-07	0.00374	TAGAGAATTTAGGATTTAGAGAGTTTG
1	TGCRRAATTTGGRHTGTAGRGTRGYTG	NC_012158.1_cp32_1	21363	21389	+	9.28313	6.89e-06	0.123	TAAGGAACATAGGTTAAAGGATAGCTT
1	TGCRRAATTTGGRHTGTAGRGTRGYTG	NC_012158.1_cp32_1	12088	12114	+	7.64458	1.36e-05	0.182	ATTAAAATTGGCATTGTAAAGGAGTTT
1	TGCRRAATTTGGRHTGTAGRGTRGYTG	NC_012158.1_cp32_1	11306	11332	+	6.16265	2.46e-05	0.264	AAAAAAATTTTGATTTCATAATGGCGG
1	TGCRRAATTTGGRHTGTAGRGTRGYTG	NC_012158.1_cp32_1	19321	19347	-	5.1506	3.65e-05	0.326	TGCATAATTTTGATTTAAAAGTAAATA
1	TGCRRAATTTGGRHTGTAGRGTRGYTG	NC_012158.1_cp32_1	2809	2835	+	4.37952	4.89e-05	0.371	TACTGAAAATGGGGTTTTTGGTAGTTT
1	TGCRRAATTTGGRHTGTAGRGTRGYTG	NC_012158.1_cp32_1	7281	7307	-	3.85542	5.96e-05	0.371	TTATAAATTTAAGGTGTAAATTGTCTT
1	TGCRRAATTTGGRHTGTAGRGTRGYTG	NC_012158.1_cp32_1	1258	1284	-	3.0241	8.1e-05	0.371	AGAATAATTTTTCCTTTAAAATAGCTA
1	TGCRRAATTTGGRHTGTAGRGTRGYTG	NC_012158.1_cp32_1	7862	7888	+	2.87349	8.55e-05	0.371	TGCAATTTTATGATTTAAGAGAAGTTT
1	TGCRRAATTTGGRHTGTAGRGTRGYTG	NC_012158.1_cp32_1	9405	9431	+	2.81928	8.72e-05	0.371	TGCCAAAATTGCAATAGGTAGTGCTTT
1	TGCRRAATTTGGRHTGTAGRGTRGYTG	NC_012158.1_cp32_1	29419	29445	-	2.68675	9.15e-05	0.371	TGGAATATAAGGAATTTTAAGAAGTTT
1	TGCRRAATTTGGRHTGTAGRGTRGYTG	NC_012158.1_cp32_1	19762	19788	-	2.57229	9.54e-05	0.371	TTGGAAACATTGTCTTTAAAATGGTTA
1	TGCRRAATTTGGRHTGTAGRGTRGYTG	NC_012158.1_cp32_1	5824	5850	+	2.53012	9.69e-05	0.371	ATTGGAAATTGGGTGGTTTGGTGGTCG
# FIMO (Find Individual Motif Occurrences): Version 5.5.5 compiled on Dec 6 2023 at 19:32:37
# The format of this file is described at https://meme-suite.org/meme/doc/fimo-output-format.html#tsv_results.
# fimo --oc . --verbosity 1 --bgfile --nrdb-- --thresh 1.0E-4 motifs.meme NC_012158.1_cp32_1.fa
