## Supplementary material for "Characterization and genomic analysis of the Lyme disease spirochete bacteriophage ϕBB-1": Supp data file 1: fimo_motif3_cp32-3.tsv

motif_id	motif_alt_id	sequence_name	start	stop	strand	score	p-value	q-value	matched_sequence
1	TGCRRAATTTGGRHTGTAGRGTRGYTG	NC_012154.1_cp32_3	25868	25894	+	39.8253	1.31e-14	6.75e-10	AGCGAAATTTGGGTTGTAGAGTGGCTG
1	TGCRRAATTTGGRHTGTAGRGTRGYTG	NC_012154.1_cp32_3	23516	23542	+	13.5301	1.04e-06	0.0268	TAGAGAATTTAGGATTTAGAGAATTTA
1	TGCRRAATTTGGRHTGTAGRGTRGYTG	NC_012154.1_cp32_3	19047	19073	-	9.8012	5.52e-06	0.0948	TGCAAAATTTTGATTTAAAAGTAAATA
1	TGCRRAATTTGGRHTGTAGRGTRGYTG	NC_012154.1_cp32_3	12006	12032	+	7.3494	1.53e-05	0.173	ATTAAAATTGGCACTGTAAAGGAGTTT
1	TGCRRAATTTGGRHTGTAGRGTRGYTG	NC_012154.1_cp32_3	22105	22131	+	7.12048	1.68e-05	0.173	TGAATAATTTGGGTTATAATGCTCTTA
1	TGCRRAATTTGGRHTGTAGRGTRGYTG	NC_012154.1_cp32_3	11222	11248	+	6.16265	2.46e-05	0.211	AAAAAAATTTTGATTTCATAATGGCAG
1	TGCRRAATTTGGRHTGTAGRGTRGYTG	NC_012154.1_cp32_3	19489	19515	-	5.03012	3.82e-05	0.281	ATAGAAATATTGTCTTTAAAATGGTTA
1	TGCRRAATTTGGRHTGTAGRGTRGYTG	NC_012154.1_cp32_3	5794	5820	+	4	5.64e-05	0.31	ATTGGAAATTGGGTGGTTTGGTGGCCG
1	TGCRRAATTTGGRHTGTAGRGTRGYTG	NC_012154.1_cp32_3	7251	7277	-	3.85542	5.96e-05	0.31	TTATAAATTTAAGGTGTAAATTGTCTT
1	TGCRRAATTTGGRHTGTAGRGTRGYTG	NC_012154.1_cp32_3	18643	18669	-	3.42771	6.98e-05	0.31	TTAAAAAAATTTTTTGTAAAGAAGTTG
1	TGCRRAATTTGGRHTGTAGRGTRGYTG	NC_012154.1_cp32_3	16822	16848	+	3.37349	7.12e-05	0.31	AGAAGAATTTACATGTTAAGATTGATG
1	TGCRRAATTTGGRHTGTAGRGTRGYTG	NC_012154.1_cp32_3	22396	22422	+	3.30723	7.3e-05	0.31	AGAAAAATTTAAATGCTAAAATAGATA
1	TGCRRAATTTGGRHTGTAGRGTRGYTG	NC_012154.1_cp32_3	21043	21069	-	2.99398	8.18e-05	0.31	CTGAAATTATGTAGTGTAAGATAGCTA
1	TGCRRAATTTGGRHTGTAGRGTRGYTG	NC_012154.1_cp32_3	7832	7858	+	2.87349	8.55e-05	0.31	TGCAATTTTATGATTTAAGAGAAGTTT
1	TGCRRAATTTGGRHTGTAGRGTRGYTG	NC_012154.1_cp32_3	28773	28799	-	2.68675	9.15e-05	0.31	TGGAATATAAGGAATTTTAAGAAGTTT
1	TGCRRAATTTGGRHTGTAGRGTRGYTG	NC_012154.1_cp32_3	4717	4743	-	2.54217	9.64e-05	0.31	TGAGTATTTTATGTTTTAGCAAGTTTG
# FIMO (Find Individual Motif Occurrences): Version 5.5.5 compiled on Dec 6 2023 at 19:32:37
# The format of this file is described at https://meme-suite.org/meme/doc/fimo-output-format.html#tsv_results.
# fimo --oc . --verbosity 1 --bgfile --nrdb-- --thresh 1.0E-4 motifs.meme NC_012154.1_cp32_3.fa
