## Supplementary material for "Characterization and genomic analysis of the Lyme disease spirochete bacteriophage ϕBB-1": Supp data file 1: fimo_motif3_cp32-5.tsv

motif_id	motif_alt_id	sequence_name	start	stop	strand	score	p-value	q-value	matched_sequence
1	TGCRRAATTTGGRHTGTAGRGTRGYTG	NC_012149.1_cp32_5	26090	26116	+	37.0723	2.4e-13	1.28e-08	TGCAAAATCTGGGCTGTAGAGTGGGTG
1	TGCRRAATTTGGRHTGTAGRGTRGYTG	NC_012149.1_cp32_5	23756	23782	+	16.5542	2.41e-07	0.00643	TAGAGAATTTAGGATTTAGAGAATTTG
1	TGCRRAATTTGGRHTGTAGRGTRGYTG	NC_012149.1_cp32_5	19265	19291	-	9.8012	5.52e-06	0.0983	TGCAAAATTTTGATTTAAAAGTAAATA
1	TGCRRAATTTGGRHTGTAGRGTRGYTG	NC_012149.1_cp32_5	19709	19735	-	8.19277	1.09e-05	0.145	TTAGAAATATCGTCTTTAAAATGGTTA
1	TGCRRAATTTGGRHTGTAGRGTRGYTG	NC_012149.1_cp32_5	12061	12087	+	7.3494	1.53e-05	0.164	ATTAAAATTGGCACTGTAAAGGAGTTT
1	TGCRRAATTTGGRHTGTAGRGTRGYTG	NC_012149.1_cp32_5	26237	26263	+	5.1747	3.61e-05	0.321	TAGAGCATTTGCAATGGAGAGATTTTG
1	TGCRRAATTTGGRHTGTAGRGTRGYTG	NC_012149.1_cp32_5	7254	7280	-	3.85542	5.96e-05	0.369	TTATAAATTTAAGGTGTAAATTGTCTT
1	TGCRRAATTTGGRHTGTAGRGTRGYTG	NC_012149.1_cp32_5	26837	26863	+	3.55422	6.66e-05	0.369	TAAAGAATTGGGTGTAAATGGAAGTTA
1	TGCRRAATTTGGRHTGTAGRGTRGYTG	NC_012149.1_cp32_5	19093	19119	+	3.42169	7e-05	0.369	AGCAAATTCTAAAATATAAGGTAGTCA
1	TGCRRAATTTGGRHTGTAGRGTRGYTG	NC_012149.1_cp32_5	24353	24379	+	3.11446	7.83e-05	0.369	TAGAATATGTTGATTGTGTAGAGCTTG
1	TGCRRAATTTGGRHTGTAGRGTRGYTG	NC_012149.1_cp32_5	7835	7861	+	2.87349	8.55e-05	0.369	TGCAATTTTATGATTTAAGAGAAGTTT
1	TGCRRAATTTGGRHTGTAGRGTRGYTG	NC_012149.1_cp32_5	9378	9404	+	2.81928	8.72e-05	0.369	TGCCAAAATTGCAATAGGTAGTGCTTT
1	TGCRRAATTTGGRHTGTAGRGTRGYTG	NC_012149.1_cp32_5	28923	28949	-	2.68675	9.15e-05	0.369	TGGAATATAAGGAATTTTAAGAAGTTT
1	TGCRRAATTTGGRHTGTAGRGTRGYTG	NC_012149.1_cp32_5	5797	5823	+	2.53012	9.69e-05	0.369	ATTGGAAATTGGGTGGTTTGGTGGTCG
# FIMO (Find Individual Motif Occurrences): Version 5.5.5 compiled on Dec 6 2023 at 19:32:37
# The format of this file is described at https://meme-suite.org/meme/doc/fimo-output-format.html#tsv_results.
# fimo --oc . --verbosity 1 --bgfile --nrdb-- --thresh 1.0E-4 motifs.meme NC_012149.1_cp32_5.fa
