## Supplementary material for "Characterization and genomic analysis of the Lyme disease spirochete bacteriophage ϕBB-1": Supp data file 1: fimo_motif3_cp32-10.tsv

motif_id	motif_alt_id	sequence_name	start	stop	strand	score	p-value	q-value	matched_sequence
1	TGCRRAATTTGGRHTGTAGRGTRGYTG	NC_012152.1_cp32_10	25867	25893	+	33.6506	4.82e-12	2.58e-07	TGCGAAATTTGGGTTGTAAGGCGGCTG
1	TGCRRAATTTGGRHTGTAGRGTRGYTG	NC_012152.1_cp32_10	23533	23559	+	17.6325	1.39e-07	0.00373	TAGAGAATTTAGGATTTAGAGAGTTTG
1	TGCRRAATTTGGRHTGTAGRGTRGYTG	NC_012152.1_cp32_10	19104	19130	-	9.8012	5.52e-06	0.0807	TGCAAAATTTTGATTTAAAAGTAAATA
1	TGCRRAATTTGGRHTGTAGRGTRGYTG	NC_012152.1_cp32_10	26756	26782	+	9.59639	6.03e-06	0.0807	TTAAGAATTCAGGAGATAAAGTTGCTG
1	TGCRRAATTTGGRHTGTAGRGTRGYTG	NC_012152.1_cp32_10	12015	12041	+	7.3494	1.53e-05	0.164	ATTAAAATTGGCACTGTAAAGGAGTTT
1	TGCRRAATTTGGRHTGTAGRGTRGYTG	NC_012152.1_cp32_10	26014	26040	+	6.12651	2.5e-05	0.223	TGGGGCATTTGCAATGGAGAGATTTTT
1	TGCRRAATTTGGRHTGTAGRGTRGYTG	NC_012152.1_cp32_10	7258	7284	-	3.85542	5.96e-05	0.456	TTATAAATTTAAGGTGTAAATTGTCTT
1	TGCRRAATTTGGRHTGTAGRGTRGYTG	NC_012152.1_cp32_10	7839	7865	+	2.87349	8.55e-05	0.475	TGCAATTTTATGATTTAAGAGAAGTTT
1	TGCRRAATTTGGRHTGTAGRGTRGYTG	NC_012152.1_cp32_10	29301	29327	-	2.68675	9.15e-05	0.475	TGGAATATAAGGAATTTTAAGAAGTTT
1	TGCRRAATTTGGRHTGTAGRGTRGYTG	NC_012152.1_cp32_10	5804	5830	+	2.53012	9.69e-05	0.475	ATTGGAAATTGGGTGGTTTGGTGGTCG
1	TGCRRAATTTGGRHTGTAGRGTRGYTG	NC_012152.1_cp32_10	22673	22699	+	2.51205	9.75e-05	0.475	TGTAAAATTTGATTTTTTAAAATGGTA
# FIMO (Find Individual Motif Occurrences): Version 5.5.5 compiled on Dec 6 2023 at 19:32:37
# The format of this file is described at https://meme-suite.org/meme/doc/fimo-output-format.html#tsv_results.
# fimo --oc . --verbosity 1 --bgfile --nrdb-- --thresh 1.0E-4 motifs.meme NC_012152.1_cp32_10.fa
