## Supplementary material for "Characterization and genomic analysis of the Lyme disease spirochete bacteriophage ϕBB-1": Supp data file 1: fimo_motif3_cp32-13.tsv

motif_id	motif_alt_id	sequence_name	start	stop	strand	score	p-value	q-value	matched_sequence
1	TGCRRAATTTGGRHTGTAGRGTRGYTG	NC_012156.1_cp32_13	26194	26220	+	31.9458	1.85e-11	9.85e-07	TGCAAAATCTGGGCTGTAGAGCAGGTG
1	TGCRRAATTTGGRHTGTAGRGTRGYTG	NC_012156.1_cp32_13	23842	23868	+	17.6325	1.39e-07	0.0037	TAGAGAATTTAGGATTTAGAGAGTTTG
1	TGCRRAATTTGGRHTGTAGRGTRGYTG	NC_012156.1_cp32_13	19393	19419	-	9.8012	5.52e-06	0.0978	TGCAAAATTTTGATTTAAAAGTAAATA
1	TGCRRAATTTGGRHTGTAGRGTRGYTG	NC_012156.1_cp32_13	12019	12045	+	7.3494	1.53e-05	0.204	ATTAAAATTGGCACTGTAAAGGAGTTT
1	TGCRRAATTTGGRHTGTAGRGTRGYTG	NC_012156.1_cp32_13	11235	11261	+	6.16265	2.46e-05	0.261	AAAAAAATTTTGATTTCATAATGGCAG
1	TGCRRAATTTGGRHTGTAGRGTRGYTG	NC_012156.1_cp32_13	5794	5820	+	4	5.64e-05	0.452	ATTGGAAATTGGGTGGTTTGGTGGCCG
1	TGCRRAATTTGGRHTGTAGRGTRGYTG	NC_012156.1_cp32_13	7251	7277	-	3.85542	5.96e-05	0.452	TTATAAATTTAAGGTGTAAATTGTCTT
1	TGCRRAATTTGGRHTGTAGRGTRGYTG	NC_012156.1_cp32_13	19834	19860	-	2.96988	8.26e-05	0.486	TTAGAAACATTGTCTTTAAAATGGTTA
1	TGCRRAATTTGGRHTGTAGRGTRGYTG	NC_012156.1_cp32_13	7832	7858	+	2.87349	8.55e-05	0.486	TGCAATTTTATGATTTAAGAGAAGTTT
1	TGCRRAATTTGGRHTGTAGRGTRGYTG	NC_012156.1_cp32_13	29099	29125	-	2.68675	9.15e-05	0.486	TGGAATATAAGGAATTTTAAGAAGTTT
# FIMO (Find Individual Motif Occurrences): Version 5.5.5 compiled on Dec 6 2023 at 19:32:37
# The format of this file is described at https://meme-suite.org/meme/doc/fimo-output-format.html#tsv_results.
# fimo --oc . --verbosity 1 --bgfile --nrdb-- --thresh 1.0E-4 motifs.meme NC_012156.1_cp32_13.fa
