## Supplementary material for "Characterization and genomic analysis of the Lyme disease spirochete bacteriophage ϕBB-1": Supp data file 1: fimo_motif3_lp17.tsv

motif_id	motif_alt_id	sequence_name	start	stop	strand	score	p-value	q-value	matched_sequence
1	TGCRRAATTTGGRHTGTAGRGTRGYTG	lp17_DRF_h_h	3270	3296	-	7.38554	1.51e-05	0.368	TGGAAAATTTAAAATCCAAAATAGATT
1	TGCRRAATTTGGRHTGTAGRGTRGYTG	lp17_DRF_h_h	10772	10798	-	5.51205	3.17e-05	0.368	TGGTAAATATGAGTTTTTCAGTGTCTT
1	TGCRRAATTTGGRHTGTAGRGTRGYTG	lp17_DRF_h_h	15028	15054	+	5.22289	3.55e-05	0.368	TGGAGAAATTGGGATTTGAATTTGCGA
1	TGCRRAATTTGGRHTGTAGRGTRGYTG	lp17_DRF_h_h	17627	17653	-	3.87952	5.9e-05	0.459	AAAAAAATTTGTTGTGTGGAAATTTTT
1	TGCRRAATTTGGRHTGTAGRGTRGYTG	lp17_DRF_h_h	13159	13185	+	2.8012	8.78e-05	0.546	AAATAAATTTGGGCGGGGGGTAGGTTT
# FIMO (Find Individual Motif Occurrences): Version 5.5.5 compiled on Dec 6 2023 at 19:32:37
# The format of this file is described at https://meme-suite.org/meme/doc/fimo-output-format.html#tsv_results.
# fimo --oc . --verbosity 1 --bgfile --nrdb-- --thresh 1.0E-4 motifs.meme lp17_DRF_h_h.fa
