## Supplementary material for "Characterization and genomic analysis of the Lyme disease spirochete bacteriophage ϕBB-1": Supp data file 1: fimo_motif3_lp54.tsv

motif_id	motif_alt_id	sequence_name	start	stop	strand	score	p-value	q-value	matched_sequence
1	TGCRRAATTTGGRHTGTAGRGTRGYTG	lp54_DRF_h_h	7819	7845	-	13.1325	1.25e-06	0.119	TGCGGAATTCCGTTTTTATAGCAGCTT
1	TGCRRAATTTGGRHTGTAGRGTRGYTG	lp54_DRF_h_h	23130	23156	+	9.86747	5.37e-06	0.182	TGCAAAATTGTGGATCAAGCGATGTTG
1	TGCRRAATTTGGRHTGTAGRGTRGYTG	lp54_DRF_h_h	32851	32877	+	9.69277	5.79e-06	0.182	TTAAAAAAATGGGCTACAGGGAGCTTG
1	TGCRRAATTTGGRHTGTAGRGTRGYTG	lp54_DRF_h_h	42091	42117	-	7.45783	1.47e-05	0.347	AAATAAATTTGGACTGAGGAATAATTA
1	TGCRRAATTTGGRHTGTAGRGTRGYTG	lp54_DRF_h_h	30856	30882	+	5.55422	3.12e-05	0.551	TGAAAAACTTGAGATGCAAAAGGCCCA
1	TGCRRAATTTGGRHTGTAGRGTRGYTG	lp54_DRF_h_h	42850	42876	+	5.13855	3.67e-05	0.551	TTCCAAATTAGGTTTGTTTAGCTGTTG
1	TGCRRAATTTGGRHTGTAGRGTRGYTG	lp54_DRF_h_h	3901	3927	+	4.86145	4.08e-05	0.551	TGCCAATATTGTGCTTTGAAGAAGCTT
1	TGCRRAATTTGGRHTGTAGRGTRGYTG	lp54_DRF_h_h	36960	36986	+	3.8012	6.08e-05	0.58	TGAGAATTTTAGTTTTGAGTGTGAATT
1	TGCRRAATTTGGRHTGTAGRGTRGYTG	lp54_DRF_h_h	3343	3369	-	3.57831	6.6e-05	0.58	AAGAGACTTTGCAATGTTGCAGGGTTT
1	TGCRRAATTTGGRHTGTAGRGTRGYTG	lp54_DRF_h_h	4813	4839	+	3.56024	6.65e-05	0.58	TGCAACATTTGAGCTCTCAAGAGCCAT
1	TGCRRAATTTGGRHTGTAGRGTRGYTG	lp54_DRF_h_h	35349	35375	+	3.25301	7.44e-05	0.58	TTGAAAATCCGGAATATACGAAACTTA
1	TGCRRAATTTGGRHTGTAGRGTRGYTG	lp54_DRF_h_h	45597	45623	-	2.98795	8.2e-05	0.58	TGCAAAGCTTAAGTTTTAGCGCAGATC
1	TGCRRAATTTGGRHTGTAGRGTRGYTG	lp54_DRF_h_h	6347	6373	+	2.96988	8.26e-05	0.58	AGCATTATTCGGGGAATAAAAGAGCTT
1	TGCRRAATTTGGRHTGTAGRGTRGYTG	lp54_DRF_h_h	33753	33779	+	2.86145	8.59e-05	0.58	TTGAAAATTTGGTTTTCAAAGATGATC
1	TGCRRAATTTGGRHTGTAGRGTRGYTG	lp54_DRF_h_h	40469	40495	+	2.63253	9.33e-05	0.588	TATAATCTTTGGGTTTTTGGGTGTCGT
# FIMO (Find Individual Motif Occurrences): Version 5.5.5 compiled on Dec 6 2023 at 19:32:37
# The format of this file is described at https://meme-suite.org/meme/doc/fimo-output-format.html#tsv_results.
# fimo --oc . --verbosity 1 --bgfile --nrdb-- --thresh 1.0E-4 motifs.meme lp54_DRF_h_h.fa
