## Supplementary material for "Characterization and genomic analysis of the Lyme disease spirochete bacteriophage ϕBB-1": Supp data file 1: fimo_motif4_cp26.tsv

motif_id	motif_alt_id	sequence_name	start	stop	strand	score	p-value	q-value	matched_sequence
1	TTTAAATCTTTRAAAAATTGYAWTTATTAGRKRTTGYRKTA	NC_012157.1_cp26	20050	20090	+	10.6928	1.53e-07	0.00169	TTAAAACATAAGAAAAATCTAATTGATTAAATATTGGTCCA
1	TTTAAATCTTTRAAAAATTGYAWTTATTAGRKRTTGYRKTA	NC_012157.1_cp26	21286	21326	-	10.2229	1.84e-07	0.00169	TGAAAATTTTTAAAAAATATTTATTACTTTTTTATTTGCTA
1	TTTAAATCTTTRAAAAATTGYAWTTATTAGRKRTTGYRKTA	NC_012157.1_cp26	16759	16799	-	8.6506	3.37e-07	0.00183	GAAGAATTTGAAAAATATTGTATTAATTTGATTTTAAAATC
1	TTTAAATCTTTRAAAAATTGYAWTTATTAGRKRTTGYRKTA	NC_012157.1_cp26	10966	11006	-	8.21687	3.98e-07	0.00183	ATTTAAGCTTGAAAAAATATAAAATTTTGGACTTTCTAGTA
1	TTTAAATCTTTRAAAAATTGYAWTTATTAGRKRTTGYRKTA	NC_012157.1_cp26	22430	22470	-	7.25904	5.71e-07	0.00192	TTTTAATTTTTAAAAATTTTTTACTCTTTTTTATTTTATCT
1	TTTAAATCTTTRAAAAATTGYAWTTATTAGRKRTTGYRKTA	NC_012157.1_cp26	20813	20853	+	6.61446	7.26e-07	0.00192	TTTATTGTTTAAAAATATTTTCAATAATAATTATTAGGCTT
1	TTTAAATCTTTRAAAAATTGYAWTTATTAGRKRTTGYRKTA	NC_012157.1_cp26	18147	18187	+	6.59639	7.31e-07	0.00192	GAAAAAGTATTAAAAAACTGGGAATATTTTCTCTTATATTA
1	TTTAAATCTTTRAAAAATTGYAWTTATTAGRKRTTGYRKTA	NC_012157.1_cp26	20204	20244	-	5.98193	9.17e-07	0.00211	TTGTAATTTTTGAACAATTAAATATAAGGGGAAGTATACTT
1	TTTAAATCTTTRAAAAATTGYAWTTATTAGRKRTTGYRKTA	NC_012157.1_cp26	761	801	-	4.79518	1.41e-06	0.0026	GGAAATATTAGGAAATATTTTATTAATAAGATATTATATAA
1	TTTAAATCTTTRAAAAATTGYAWTTATTAGRKRTTGYRKTA	NC_012157.1_cp26	21212	21252	+	4.78916	1.41e-06	0.0026	TTAATATATTTGGAATCTTTTTTTAATTCGGGAATGCCATC
1	TTTAAATCTTTRAAAAATTGYAWTTATTAGRKRTTGYRKTA	NC_012157.1_cp26	5564	5604	+	4.5	1.57e-06	0.00262	AATAATCCTTGAAAATTTACATTTTAATAGAGGTGACATTA
1	TTTAAATCTTTRAAAAATTGYAWTTATTAGRKRTTGYRKTA	NC_012157.1_cp26	23194	23234	-	4.03614	1.85e-06	0.00283	TCAAAATATTTCTATATTTTTATTTACTTTACTTTATTTTA
1	TTTAAATCTTTRAAAAATTGYAWTTATTAGRKRTTGYRKTA	NC_012157.1_cp26	18739	18779	-	3.69277	2.09e-06	0.00286	TTGTAATTTTTGAACAATTAAATGTAAGGGGAAGTATACTT
1	TTTAAATCTTTRAAAAATTGYAWTTATTAGRKRTTGYRKTA	NC_012157.1_cp26	5869	5909	-	3.57831	2.18e-06	0.00286	GAAAAATTTTTACAATAAAGAAACTTTTTATTAGTGCATTT
1	TTTAAATCTTTRAAAAATTGYAWTTATTAGRKRTTGYRKTA	NC_012157.1_cp26	10257	10297	+	3.1988	2.49e-06	0.00305	TCGAATTCTAAAAGAAATTAATGATAATAAGTACTATGTTA
1	TTTAAATCTTTRAAAAATTGYAWTTATTAGRKRTTGYRKTA	NC_012157.1_cp26	17969	18009	-	2.75301	2.91e-06	0.00314	TTTATTATTAAATTTATTTATATTTATTAACCGATTTGTTA
1	TTTAAATCTTTRAAAAATTGYAWTTATTAGRKRTTGYRKTA	NC_012157.1_cp26	8225	8265	-	2.71687	2.94e-06	0.00314	TTTGTATTTTTGAGATTCTTCTATTATTTTAATTTTTTTTA
1	TTTAAATCTTTRAAAAATTGYAWTTATTAGRKRTTGYRKTA	NC_012157.1_cp26	20820	20860	+	2.59036	3.08e-06	0.00314	TTTAAAAATATTTTCAATAATAATTATTAGGCTTTTAATTC
1	TTTAAATCTTTRAAAAATTGYAWTTATTAGRKRTTGYRKTA	NC_012157.1_cp26	21194	21234	+	1.62651	4.29e-06	0.00379	TTATTCTCTTGAATTAATTTAATATATTTGGAATCTTTTTT
1	TTTAAATCTTTRAAAAATTGYAWTTATTAGRKRTTGYRKTA	NC_012157.1_cp26	16809	16849	+	1.4759	4.51e-06	0.00379	AATAAATATTGAAGAATTTGAAAAAATTATTTTTTCAAATA
1	TTTAAATCTTTRAAAAATTGYAWTTATTAGRKRTTGYRKTA	NC_012157.1_cp26	24861	24901	+	1.20482	4.95e-06	0.00379	TATCTATATTTACAATATTACAAAAAATAGGAAAAGCCTTC
1	TTTAAATCTTTRAAAAATTGYAWTTATTAGRKRTTGYRKTA	NC_012157.1_cp26	10411	10451	+	1.16265	5.02e-06	0.00379	GAATTAATTTTAAAAAAAGGAATATATTATGCTATGCAATT
1	TTTAAATCTTTRAAAAATTGYAWTTATTAGRKRTTGYRKTA	NC_012157.1_cp26	19612	19652	+	1.15663	5.03e-06	0.00379	AAAAAAATATTAAAAAGCTGGAAATATTTTCTCTAATATTA
1	TTTAAATCTTTRAAAAATTGYAWTTATTAGRKRTTGYRKTA	NC_012157.1_cp26	23204	23244	-	1.09639	5.13e-06	0.00379	TTAAATTATATCAAAATATTTCTATATTTTTATTTACTTTA
1	TTTAAATCTTTRAAAAATTGYAWTTATTAGRKRTTGYRKTA	NC_012157.1_cp26	2420	2460	+	0.686747	5.89e-06	0.00379	TAAATAGCTCTCTAATATTGTGTATCACAAGTTTTGCAATA
1	TTTAAATCTTTRAAAAATTGYAWTTATTAGRKRTTGYRKTA	NC_012157.1_cp26	18585	18625	+	0.650602	5.97e-06	0.00379	TTAATATGTAGGAAAAATCTAACTGGTTAAATATTGGCCCA
1	TTTAAATCTTTRAAAAATTGYAWTTATTAGRKRTTGYRKTA	NC_012157.1_cp26	11749	11789	-	0.548193	6.17e-06	0.00379	TTTATCTATTTGTAAATTAGATTTATTTAGATTTATTATTT
1	TTTAAATCTTTRAAAAATTGYAWTTATTAGRKRTTGYRKTA	NC_012157.1_cp26	13857	13897	+	0.53012	6.21e-06	0.00379	TTTAAAGATGTTAGTTATTTAATTTGATAAATGTTTTTTAT
1	TTTAAATCTTTRAAAAATTGYAWTTATTAGRKRTTGYRKTA	NC_012157.1_cp26	1725	1765	+	0.518072	6.24e-06	0.00379	TATTAATTTTTTCAATTTTATATTTATGAGCATAATCATTT
1	TTTAAATCTTTRAAAAATTGYAWTTATTAGRKRTTGYRKTA	NC_012157.1_cp26	11969	12009	-	0.487952	6.3e-06	0.00379	TACAAGTTTTTATAAATTTAAATTTTGCCTATATTTTATTA
1	TTTAAATCTTTRAAAAATTGYAWTTATTAGRKRTTGYRKTA	NC_012157.1_cp26	8977	9017	-	0.277108	6.76e-06	0.00379	GTAAAACCATAAAAAATTCCTAAAAATTTATCGTTTTCTTT
1	TTTAAATCTTTRAAAAATTGYAWTTATTAGRKRTTGYRKTA	NC_012157.1_cp26	1784	1824	+	0.192771	6.95e-06	0.00379	AACAAATCTATAAAATATTGAAAATAGGGTTTCTCGTCATT
1	TTTAAATCTTTRAAAAATTGYAWTTATTAGRKRTTGYRKTA	NC_012157.1_cp26	10660	10700	+	0.150602	7.05e-06	0.00379	TCTAAATTTATAAAACAGTACTATATTTAAAAAATGTTTCA
1	TTTAAATCTTTRAAAAATTGYAWTTATTAGRKRTTGYRKTA	NC_012157.1_cp26	23361	23401	-	0.144578	7.07e-06	0.00379	ATAAAAAGTATAAATTTTTTAATTTATCTCTGATTTTATTT
1	TTTAAATCTTTRAAAAATTGYAWTTATTAGRKRTTGYRKTA	NC_012157.1_cp26	11988	12028	+	0.0843373	7.21e-06	0.00379	TTTAAATTTATAAAAACTTGTAAGGATGCTTGTATGAAAAT
1	TTTAAATCTTTRAAAAATTGYAWTTATTAGRKRTTGYRKTA	NC_012157.1_cp26	23446	23486	-	-0.240964	8.03e-06	0.00409	TTAAAATCTTCTAATAATTGCTTTTCAGTGAAGTAATAAGA
1	TTTAAATCTTTRAAAAATTGYAWTTATTAGRKRTTGYRKTA	NC_012157.1_cp26	10957	10997	-	-0.313253	8.23e-06	0.00409	TGAAAAAATATAAAATTTTGGACTTTCTAGTAATGGTTGAA
1	TTTAAATCTTTRAAAAATTGYAWTTATTAGRKRTTGYRKTA	NC_012157.1_cp26	5830	5870	+	-0.506024	8.77e-06	0.00413	TAGAACCTTGGGAAAAATTCAAAATAATAGAAAATAAATAA
1	TTTAAATCTTTRAAAAATTGYAWTTATTAGRKRTTGYRKTA	NC_012157.1_cp26	8501	8541	-	-0.506024	8.77e-06	0.00413	TTTATAAAATTGTATAATTTTTTTTTCTTCATATTCTTTTA
1	TTTAAATCTTTRAAAAATTGYAWTTATTAGRKRTTGYRKTA	NC_012157.1_cp26	24661	24701	-	-0.614458	9.09e-06	0.00417	ATAAAATTTTGTATTTATAAAAAACATTAAAGATTGTTTTT
1	TTTAAATCTTTRAAAAATTGYAWTTATTAGRKRTTGYRKTA	NC_012157.1_cp26	6307	6347	-	-0.783133	9.6e-06	0.00421	TTTGATTCTATTAAAGATATTAGTTATTATTCTTATTTTTT
1	TTTAAATCTTTRAAAAATTGYAWTTATTAGRKRTTGYRKTA	NC_012157.1_cp26	21325	21365	-	-0.789157	9.62e-06	0.00421	CAAAATTTTATAAAAAAACTTACATATTATGGACTTTCTTG
1	TTTAAATCTTTRAAAAATTGYAWTTATTAGRKRTTGYRKTA	NC_012157.1_cp26	11706	11746	+	-0.885542	9.93e-06	0.00424	CCTAATTTTTTAAAATTCAATACTAATTTATTTTTTTATTA
1	TTTAAATCTTTRAAAAATTGYAWTTATTAGRKRTTGYRKTA	NC_012157.1_cp26	8241	8281	-	-1.15663	1.09e-05	0.00453	TTATTTGATGTGAAATTTTGTATTTTTGAGATTCTTCTATT
1	TTTAAATCTTTRAAAAATTGYAWTTATTAGRKRTTGYRKTA	NC_012157.1_cp26	22429	22469	-	-1.30723	1.14e-05	0.00461	TTTAATTTTTAAAAATTTTTTACTCTTTTTTATTTTATCTA
1	TTTAAATCTTTRAAAAATTGYAWTTATTAGRKRTTGYRKTA	NC_012157.1_cp26	21838	21878	+	-1.39157	1.17e-05	0.00461	TTAAAATCAAAGAAAAACAGTATTTCATAATTAACTTATAT
1	TTTAAATCTTTRAAAAATTGYAWTTATTAGRKRTTGYRKTA	NC_012157.1_cp26	17641	17681	+	-1.40964	1.18e-05	0.00461	TTTTATTTTTCAAAAAATTTCTTAAAATTCATTTTAACTTT
1	TTTAAATCTTTRAAAAATTGYAWTTATTAGRKRTTGYRKTA	NC_012157.1_cp26	18042	18082	+	-1.56024	1.24e-05	0.00473	TTTTATTTTTTTTATTTTCCAATAAATTAAGTATTATGTTT
1	TTTAAATCTTTRAAAAATTGYAWTTATTAGRKRTTGYRKTA	NC_012157.1_cp26	24654	24694	-	-1.64458	1.27e-05	0.00473	TTTGTATTTATAAAAAACATTAAAGATTGTTTTTCCCTTTA
1	TTTAAATCTTTRAAAAATTGYAWTTATTAGRKRTTGYRKTA	NC_012157.1_cp26	1926	1966	-	-1.68072	1.29e-05	0.00473	TATTAATCTCTCAGTAATTGAAAGGATTAGAAGAGATAATA
1	TTTAAATCTTTRAAAAATTGYAWTTATTAGRKRTTGYRKTA	NC_012157.1_cp26	10611	10651	-	-1.78916	1.33e-05	0.0048	TTTTATTTTTCAAATTGTCATATTTATTTTTAATATCTATA
1	TTTAAATCTTTRAAAAATTGYAWTTATTAGRKRTTGYRKTA	NC_012157.1_cp26	7366	7406	+	-2.06024	1.45e-05	0.00507	ATTACCCCTGTGAAAATTTAAATATACTGTTTTTGAATTTA
1	TTTAAATCTTTRAAAAATTGYAWTTATTAGRKRTTGYRKTA	NC_012157.1_cp26	716	756	+	-2.12651	1.49e-05	0.00507	TTAAAATTTTTTTAAAAAAATAATGGGGACCTATTTTCATA
1	TTTAAATCTTTRAAAAATTGYAWTTATTAGRKRTTGYRKTA	NC_012157.1_cp26	22718	22758	-	-2.13855	1.49e-05	0.00507	TCCAACTGCTAAAAAATTTATGGATAATAAGTATTGGATTG
1	TTTAAATCTTTRAAAAATTGYAWTTATTAGRKRTTGYRKTA	NC_012157.1_cp26	21315	21355	+	-2.36747	1.6e-05	0.0052	TAAAAATTTTCAAGAAAGTCCATAATATGTAAGTTTTTTTA
1	TTTAAATCTTTRAAAAATTGYAWTTATTAGRKRTTGYRKTA	NC_012157.1_cp26	1706	1746	-	-2.43373	1.64e-05	0.0052	TATAAAATTGAAAAAATTAATAGTTATAGGAAAGAGCAGAT
1	TTTAAATCTTTRAAAAATTGYAWTTATTAGRKRTTGYRKTA	NC_012157.1_cp26	2093	2133	-	-2.5241	1.69e-05	0.0052	ATTCTATATAAAAAATATCTCAATAACGAGCTTTCGTATTT
1	TTTAAATCTTTRAAAAATTGYAWTTATTAGRKRTTGYRKTA	NC_012157.1_cp26	19373	19413	-	-2.55422	1.7e-05	0.0052	TTTATTATTAGATTAAAATCCAATAAATAGCGTTGGTTTTA
1	TTTAAATCTTTRAAAAATTGYAWTTATTAGRKRTTGYRKTA	NC_012157.1_cp26	189	229	+	-2.6506	1.76e-05	0.0052	TTAATACTAAAGAACAAATGAAAAAATTTGAAAAATTATTA
1	TTTAAATCTTTRAAAAATTGYAWTTATTAGRKRTTGYRKTA	NC_012157.1_cp26	19410	19450	+	-2.78916	1.83e-05	0.0052	TAAAATATATTGATAAATCAAATTTTATAGAAATATTAATA
1	TTTAAATCTTTRAAAAATTGYAWTTATTAGRKRTTGYRKTA	NC_012157.1_cp26	23371	23411	-	-2.83735	1.86e-05	0.0052	GTTAAATAATATAAAAAGTATAAATTTTTTAATTTATCTCT
1	TTTAAATCTTTRAAAAATTGYAWTTATTAGRKRTTGYRKTA	NC_012157.1_cp26	18025	18065	+	-2.87952	1.89e-05	0.0052	TATCATTACTGGAGAGATTTTATTTTTTTTATTTTCCAATA
1	TTTAAATCTTTRAAAAATTGYAWTTATTAGRKRTTGYRKTA	NC_012157.1_cp26	11718	11758	-	-2.89157	1.9e-05	0.0052	TTTATTATTTTTTAATAAAAAAATAAATTAGTATTGAATTT
1	TTTAAATCTTTRAAAAATTGYAWTTATTAGRKRTTGYRKTA	NC_012157.1_cp26	19408	19448	-	-2.90964	1.91e-05	0.0052	TTAATATTTCTATAAAATTTGATTTATCAATATATTTTATT
1	TTTAAATCTTTRAAAAATTGYAWTTATTAGRKRTTGYRKTA	NC_012157.1_cp26	21805	21845	+	-2.98795	1.95e-05	0.0052	TTAAAATCTTGCAAGAAGAGCAAATAAAAACCATTAAAATC
1	TTTAAATCTTTRAAAAATTGYAWTTATTAGRKRTTGYRKTA	NC_012157.1_cp26	16199	16239	-	-3.01807	1.97e-05	0.0052	TTAGCTTTTACAAAAAATTGTATTGCTTCTATATCAAATGA
1	TTTAAATCTTTRAAAAATTGYAWTTATTAGRKRTTGYRKTA	NC_012157.1_cp26	12031	12071	-	-3.08434	2.01e-05	0.0052	AATTAAATTGAGAAATAATACAACTTTTAACTTTTTTATCA
1	TTTAAATCTTTRAAAAATTGYAWTTATTAGRKRTTGYRKTA	NC_012157.1_cp26	253	293	+	-3.09639	2.02e-05	0.0052	TGAAAACATTGAAAAAATAGTTTTAGATGAAAATTATCCTT
1	TTTAAATCTTTRAAAAATTGYAWTTATTAGRKRTTGYRKTA	NC_012157.1_cp26	22421	22461	-	-3.13253	2.05e-05	0.0052	TTAAAAATTTTTTACTCTTTTTTATTTTATCTATTTTGACA
1	TTTAAATCTTTRAAAAATTGYAWTTATTAGRKRTTGYRKTA	NC_012157.1_cp26	2239	2279	+	-3.13855	2.05e-05	0.0052	TCTGATTTTAAAAAAATATGCTTATATATTAAATTAAATTA
1	TTTAAATCTTTRAAAAATTGYAWTTATTAGRKRTTGYRKTA	NC_012157.1_cp26	23732	23772	-	-3.1506	2.06e-05	0.0052	TTTATATTTATTATAAATAGGAGTAATATCTTCTTTTATTT
1	TTTAAATCTTTRAAAAATTGYAWTTATTAGRKRTTGYRKTA	NC_012157.1_cp26	8298	8338	-	-3.25301	2.12e-05	0.0052	AAGAATATTTAGAATTCTTATATTTTTTACTTATATTATTA
1	TTTAAATCTTTRAAAAATTGYAWTTATTAGRKRTTGYRKTA	NC_012157.1_cp26	11953	11993	-	-3.25301	2.12e-05	0.0052	TTTAAATTTTGCCTATATTTTATTATATATGAAATATAATT
1	TTTAAATCTTTRAAAAATTGYAWTTATTAGRKRTTGYRKTA	NC_012157.1_cp26	24716	24756	-	-3.25301	2.12e-05	0.0052	TTTAATCTTGTAAATATCAGTATAGAATAAATGATAGTATA
1	TTTAAATCTTTRAAAAATTGYAWTTATTAGRKRTTGYRKTA	NC_012157.1_cp26	16838	16878	+	-3.28916	2.15e-05	0.0052	TTTTTTCAAATAAAAAATTGAAAAACAAAATTGTTGGACTA
1	TTTAAATCTTTRAAAAATTGYAWTTATTAGRKRTTGYRKTA	NC_012157.1_cp26	11962	12002	-	-3.36145	2.2e-05	0.0052	TTTTATAAATTTAAATTTTGCCTATATTTTATTATATATGA
1	TTTAAATCTTTRAAAAATTGYAWTTATTAGRKRTTGYRKTA	NC_012157.1_cp26	119	159	-	-3.42771	2.24e-05	0.0052	TTTAGATTTTTTACAAATCCTTTTAGTTTCATATTATTTGC
1	TTTAAATCTTTRAAAAATTGYAWTTATTAGRKRTTGYRKTA	NC_012157.1_cp26	754	794	+	-3.42771	2.24e-05	0.0052	ATATAAATTATATAATATCTTATTAATAAAATATTTCCTAA
1	TTTAAATCTTTRAAAAATTGYAWTTATTAGRKRTTGYRKTA	NC_012157.1_cp26	24551	24591	-	-3.43373	2.25e-05	0.0052	ATTAAATTTAGAAATAAATCGGATCAATTTGGATTAGGGTG
1	TTTAAATCTTTRAAAAATTGYAWTTATTAGRKRTTGYRKTA	NC_012157.1_cp26	5579	5619	+	-3.45181	2.26e-05	0.0052	TTTACATTTTAATAGAGGTGACATTAATTCCTATAGAATTC
1	TTTAAATCTTTRAAAAATTGYAWTTATTAGRKRTTGYRKTA	NC_012157.1_cp26	21296	21336	-	-3.56024	2.34e-05	0.00525	TGGACTTTCTTGAAAATTTTTAAAAAATATTTATTACTTTT
1	TTTAAATCTTTRAAAAATTGYAWTTATTAGRKRTTGYRKTA	NC_012157.1_cp26	22375	22415	-	-3.59036	2.36e-05	0.00525	ATTAATTATGCTTAATTTTAAATAAATTATATTTTCAGTTA
1	TTTAAATCTTTRAAAAATTGYAWTTATTAGRKRTTGYRKTA	NC_012157.1_cp26	21574	21614	-	-3.63253	2.39e-05	0.00525	TAAATATATTGGAAGCATTGCCATTTCTAAGGTAGTTAGTA
1	TTTAAATCTTTRAAAAATTGYAWTTATTAGRKRTTGYRKTA	NC_012157.1_cp26	17684	17724	+	-3.65663	2.41e-05	0.00525	GTTCTTCTTTTAAAGAATAAAAATTTATTTCAAATCCGTTA
1	TTTAAATCTTTRAAAAATTGYAWTTATTAGRKRTTGYRKTA	NC_012157.1_cp26	4019	4059	+	-3.68072	2.43e-05	0.00525	ATAATATTTGTAAGATATATTAAATAATATTAATTATTGCT
1	TTTAAATCTTTRAAAAATTGYAWTTATTAGRKRTTGYRKTA	NC_012157.1_cp26	10237	10277	-	-3.74699	2.48e-05	0.00526	TTAATTTCTTTTAGAATTCGAGCTGTTTCAATTTTGTTGTA
1	TTTAAATCTTTRAAAAATTGYAWTTATTAGRKRTTGYRKTA	NC_012157.1_cp26	3829	3869	+	-3.79518	2.52e-05	0.00526	TTAAAAGTTATAATTAATAACTTACAATATTTATTATAATA
1	TTTAAATCTTTRAAAAATTGYAWTTATTAGRKRTTGYRKTA	NC_012157.1_cp26	11372	11412	-	-3.79518	2.52e-05	0.00526	CAAAATCAATTAAAATTTTTAAAATTGTTGGTATTTTTTTT
1	TTTAAATCTTTRAAAAATTGYAWTTATTAGRKRTTGYRKTA	NC_012157.1_cp26	19297	19337	+	-3.87349	2.58e-05	0.00529	TTTAAATTGAAATAACAATGTTTCTTTGGACTGATTCATTA
1	TTTAAATCTTTRAAAAATTGYAWTTATTAGRKRTTGYRKTA	NC_012157.1_cp26	8264	8304	-	-3.88554	2.59e-05	0.00529	ATTATTACTTAATACATGTGAAGTTATTTGATGTGAAATTT
1	TTTAAATCTTTRAAAAATTGYAWTTATTAGRKRTTGYRKTA	NC_012157.1_cp26	24550	24590	-	-4.00602	2.69e-05	0.00537	TTAAATTTAGAAATAAATCGGATCAATTTGGATTAGGGTGT
1	TTTAAATCTTTRAAAAATTGYAWTTATTAGRKRTTGYRKTA	NC_012157.1_cp26	10906	10946	-	-4.07831	2.75e-05	0.00537	ATAAAGATTATAAAAATTAATTTTTATAATCTTTATTGGTT
1	TTTAAATCTTTRAAAAATTGYAWTTATTAGRKRTTGYRKTA	NC_012157.1_cp26	13848	13888	+	-4.08434	2.76e-05	0.00537	TTTTGATCTTTTAAAGATGTTAGTTATTTAATTTGATAAAT
1	TTTAAATCTTTRAAAAATTGYAWTTATTAGRKRTTGYRKTA	NC_012157.1_cp26	23363	23403	+	-4.12048	2.79e-05	0.00537	ATAAAATCAGAGATAAATTAAAAAATTTATACTTTTTATAT
1	TTTAAATCTTTRAAAAATTGYAWTTATTAGRKRTTGYRKTA	NC_012157.1_cp26	13704	13744	-	-4.12651	2.79e-05	0.00537	TTTACTCTATTTAAAAATAATAATTCTAAAATAATTAAGTT
1	TTTAAATCTTTRAAAAATTGYAWTTATTAGRKRTTGYRKTA	NC_012157.1_cp26	7763	7803	+	-4.15663	2.82e-05	0.00537	TTTACTTTTTTAAATAAGTGTATTACTATTGATTTCAGTGC
1	TTTAAATCTTTRAAAAATTGYAWTTATTAGRKRTTGYRKTA	NC_012157.1_cp26	21084	21124	-	-4.1747	2.83e-05	0.00537	TTTAAAAGTTGGAAATGATATAATTGCCTTATTTCTATTTA
1	TTTAAATCTTTRAAAAATTGYAWTTATTAGRKRTTGYRKTA	NC_012157.1_cp26	20049	20089	+	-4.29518	2.94e-05	0.00548	TTTAAAACATAAGAAAAATCTAATTGATTAAATATTGGTCC
1	TTTAAATCTTTRAAAAATTGYAWTTATTAGRKRTTGYRKTA	NC_012157.1_cp26	16519	16559	-	-4.31928	2.96e-05	0.00548	TAAAAGAAATTAAAAATATGAATATCTCAGGAATAATACTA
1	TTTAAATCTTTRAAAAATTGYAWTTATTAGRKRTTGYRKTA	NC_012157.1_cp26	8045	8085	+	-4.33735	2.98e-05	0.00548	TAAAAATTTTTGAAACTTTAGGATTAATTAAAAGTCATTTC
1	TTTAAATCTTTRAAAAATTGYAWTTATTAGRKRTTGYRKTA	NC_012157.1_cp26	19572	19612	-	-4.40964	3.05e-05	0.00554	TTGATTCCTTTAGCTTATAGCATTTCTTCAGGATTTTTTGT
1	TTTAAATCTTTRAAAAATTGYAWTTATTAGRKRTTGYRKTA	NC_012157.1_cp26	13874	13914	+	-4.45181	3.09e-05	0.00556	TTTAATTTGATAAATGTTTTTTATTTTTATGTTATGTTAAA
1	TTTAAATCTTTRAAAAATTGYAWTTATTAGRKRTTGYRKTA	NC_012157.1_cp26	17642	17682	+	-4.48795	3.12e-05	0.00557	TTTATTTTTCAAAAAATTTCTTAAAATTCATTTTAACTTTA
1	TTTAAATCTTTRAAAAATTGYAWTTATTAGRKRTTGYRKTA	NC_012157.1_cp26	21745	21785	-	-4.53614	3.17e-05	0.00559	AAAGAATTTTGAAAAAATTGAAAGAGCAGATTATTTTCTTT
1	TTTAAATCTTTRAAAAATTGYAWTTATTAGRKRTTGYRKTA	NC_012157.1_cp26	4024	4064	-	-4.60241	3.23e-05	0.00559	TATAAAGCAATAATTAATATTATTTAATATATCTTACAAAT
1	TTTAAATCTTTRAAAAATTGYAWTTATTAGRKRTTGYRKTA	NC_012157.1_cp26	12032	12072	+	-4.60843	3.24e-05	0.00559	GATAAAAAAGTTAAAAGTTGTATTATTTCTCAATTTAATTT
1	TTTAAATCTTTRAAAAATTGYAWTTATTAGRKRTTGYRKTA	NC_012157.1_cp26	23055	23095	+	-4.62651	3.26e-05	0.00559	TAAAGATGATAAAACAGTTAAATTTATTTTATCTTTTTCTG
1	TTTAAATCTTTRAAAAATTGYAWTTATTAGRKRTTGYRKTA	NC_012157.1_cp26	8216	8256	-	-4.8494	3.49e-05	0.00594	TTGAGATTCTTCTATTATTTTAATTTTTTTTAGTTGCTTAT
1	TTTAAATCTTTRAAAAATTGYAWTTATTAGRKRTTGYRKTA	NC_012157.1_cp26	16789	16829	+	-4.89759	3.54e-05	0.00594	TCAAATTCTTCAATATATTGAATAAATATTGAAGAATTTGA
1	TTTAAATCTTTRAAAAATTGYAWTTATTAGRKRTTGYRKTA	NC_012157.1_cp26	6094	6134	-	-4.92771	3.57e-05	0.00594	AAAAATTCTTTTAAAAATAGCATCAATAGTAATATTCAGAA
1	TTTAAATCTTTRAAAAATTGYAWTTATTAGRKRTTGYRKTA	NC_012157.1_cp26	3945	3985	-	-4.93976	3.59e-05	0.00594	TATAAATATATCTTATAAGGATTTTATTATCATTGCTATTA
1	TTTAAATCTTTRAAAAATTGYAWTTATTAGRKRTTGYRKTA	NC_012157.1_cp26	22227	22267	-	-5.0241	3.68e-05	0.00604	TTAGCTTCTGTTACCATTTGACTATCTTGAATGTTGTTATA
1	TTTAAATCTTTRAAAAATTGYAWTTATTAGRKRTTGYRKTA	NC_012157.1_cp26	2647	2687	-	-5.11446	3.78e-05	0.0061	ATATACTCTTACTAATTTTGGAATTATTGAAAGGGTTAGAA
1	TTTAAATCTTTRAAAAATTGYAWTTATTAGRKRTTGYRKTA	NC_012157.1_cp26	11861	11901	+	-5.11446	3.78e-05	0.0061	TTTCAATATAAGATCAATTATTTTGCTTATTTAATGTAAAA
1	TTTAAATCTTTRAAAAATTGYAWTTATTAGRKRTTGYRKTA	NC_012157.1_cp26	9406	9446	-	-5.22892	3.92e-05	0.00625	TATATTAATATAAAAACTTGTACTACTTGCTTGTGGATCTA
1	TTTAAATCTTTRAAAAATTGYAWTTATTAGRKRTTGYRKTA	NC_012157.1_cp26	15828	15868	-	-5.25301	3.95e-05	0.00625	TTTAAATATAAAATATATTGATGCTTCTACAAAATTCTTGA
1	TTTAAATCTTTRAAAAATTGYAWTTATTAGRKRTTGYRKTA	NC_012157.1_cp26	16775	16815	-	-5.28916	3.99e-05	0.00626	ATTTATTCAATATATTGAAGAATTTGAAAAATATTGTATTA
1	TTTAAATCTTTRAAAAATTGYAWTTATTAGRKRTTGYRKTA	NC_012157.1_cp26	217	257	-	-5.31325	4.02e-05	0.00626	TTTCAATGTTTGAATACTTATTCCCATTTAATAATTTTTCA
1	TTTAAATCTTTRAAAAATTGYAWTTATTAGRKRTTGYRKTA	NC_012157.1_cp26	17735	17775	+	-5.55422	4.32e-05	0.00664	TTTAAGTATTCTAAATATAAACAAAATTGGGTGTTAGAAAT
1	TTTAAATCTTTRAAAAATTGYAWTTATTAGRKRTTGYRKTA	NC_012157.1_cp26	21158	21198	+	-5.56627	4.34e-05	0.00664	TTAGAAACAGTAAAATAATGTCTTAAAGAAATTTTATTATT
1	TTTAAATCTTTRAAAAATTGYAWTTATTAGRKRTTGYRKTA	NC_012157.1_cp26	16215	16255	-	-5.62048	4.41e-05	0.00664	TGATAATTTCAAACAATTAGCTTTTACAAAAAATTGTATTG
1	TTTAAATCTTTRAAAAATTGYAWTTATTAGRKRTTGYRKTA	NC_012157.1_cp26	16815	16855	-	-5.62048	4.41e-05	0.00664	ATTTTTTATTTGAAAAAATAATTTTTTCAAATTCTTCAATA
1	TTTAAATCTTTRAAAAATTGYAWTTATTAGRKRTTGYRKTA	NC_012157.1_cp26	15028	15068	-	-5.65663	4.46e-05	0.00666	CTTTAATTCCAAGAAAATCATCTGTATTACCTAGTGAGGTT
1	TTTAAATCTTTRAAAAATTGYAWTTATTAGRKRTTGYRKTA	NC_012157.1_cp26	7561	7601	-	-5.70482	4.52e-05	0.0067	TTTTAATTTTAGAGTAATATCTTTTTCAATGTTTTTTGCCA
1	TTTAAATCTTTRAAAAATTGYAWTTATTAGRKRTTGYRKTA	NC_012157.1_cp26	2638	2678	-	-5.77711	4.62e-05	0.0068	TACTAATTTTGGAATTATTGAAAGGGTTAGAACTCTGGTTC
1	TTTAAATCTTTRAAAAATTGYAWTTATTAGRKRTTGYRKTA	NC_012157.1_cp26	11363	11403	-	-5.86145	4.74e-05	0.00686	TTAAAATTTTTAAAATTGTTGGTATTTTTTTTATTAATATC
1	TTTAAATCTTTRAAAAATTGYAWTTATTAGRKRTTGYRKTA	NC_012157.1_cp26	23026	23066	-	-5.90361	4.8e-05	0.00686	TTATCATCTTTAATGAATTATCCTGATTTGAAGATTTCAAA
1	TTTAAATCTTTRAAAAATTGYAWTTATTAGRKRTTGYRKTA	NC_012157.1_cp26	10901	10941	+	-5.93976	4.86e-05	0.00686	ATAAAAACCAATAAAGATTATAAAAATTAATTTTTATAATC
1	TTTAAATCTTTRAAAAATTGYAWTTATTAGRKRTTGYRKTA	NC_012157.1_cp26	5975	6015	-	-5.94578	4.86e-05	0.00686	TCTTAATTCTTCTACCAATGAATTTATATATTTTTTTGATA
1	TTTAAATCTTTRAAAAATTGYAWTTATTAGRKRTTGYRKTA	NC_012157.1_cp26	4887	4927	-	-5.96988	4.9e-05	0.00686	AGTAATTCTTTGAATATGTCAAATTCATTTCCGTTAATATA
1	TTTAAATCTTTRAAAAATTGYAWTTATTAGRKRTTGYRKTA	NC_012157.1_cp26	5006	5046	+	-5.96988	4.9e-05	0.00686	TTCAAATCTTAGAAATTGTCCAAAACTAGATTATTTTAAAA
1	TTTAAATCTTTRAAAAATTGYAWTTATTAGRKRTTGYRKTA	NC_012157.1_cp26	8025	8065	-	-5.98795	4.93e-05	0.00686	CTAAAGTTTCAAAAATTTTTATATCATTTTGTATCGTTCTT
1	TTTAAATCTTTRAAAAATTGYAWTTATTAGRKRTTGYRKTA	NC_012157.1_cp26	8978	9018	-	-6.03012	4.99e-05	0.00688	TGTAAAACCATAAAAAATTCCTAAAAATTTATCGTTTTCTT
1	TTTAAATCTTTRAAAAATTGYAWTTATTAGRKRTTGYRKTA	NC_012157.1_cp26	17942	17982	+	-6.04819	5.02e-05	0.00688	TTGCAAATTTTAAATTTTTTTTATAAATAACAAATCGGTTA
1	TTTAAATCTTTRAAAAATTGYAWTTATTAGRKRTTGYRKTA	NC_012157.1_cp26	21763	21803	+	-6.07229	5.05e-05	0.00688	TTTCAATTTTTTCAAAATTCTTTTCTAAATCTTCAGCAATA
1	TTTAAATCTTTRAAAAATTGYAWTTATTAGRKRTTGYRKTA	NC_012157.1_cp26	2950	2990	-	-6.12048	5.13e-05	0.00688	TATAATTTTGTCAAATCTTGATTCTAATATTAGGGCTCTTT
1	TTTAAATCTTTRAAAAATTGYAWTTATTAGRKRTTGYRKTA	NC_012157.1_cp26	11938	11978	+	-6.13253	5.14e-05	0.00688	ATAACGTTAATGTAAAATTATATTTCATATATAATAAAATA
1	TTTAAATCTTTRAAAAATTGYAWTTATTAGRKRTTGYRKTA	NC_012157.1_cp26	9074	9114	-	-6.20482	5.26e-05	0.00688	TTTAAATTTGAATTCCATATAAAATATTTTTTTTAATCTTA
1	TTTAAATCTTTRAAAAATTGYAWTTATTAGRKRTTGYRKTA	NC_012157.1_cp26	8579	8619	-	-6.21687	5.28e-05	0.00688	TATTAGTTTATCAAAGTCTGTATTTTTGAATTTTTTTGCCA
1	TTTAAATCTTTRAAAAATTGYAWTTATTAGRKRTTGYRKTA	NC_012157.1_cp26	6059	6099	-	-6.22289	5.29e-05	0.00688	TCAGAATTTTGCCACTATTGTTTTTAATTTGAATGATATAA
1	TTTAAATCTTTRAAAAATTGYAWTTATTAGRKRTTGYRKTA	NC_012157.1_cp26	17934	17974	-	-6.27108	5.36e-05	0.00688	TTGTTATTTATAAAAAAAATTTAAAATTTGCAATTTCAAAA
1	TTTAAATCTTTRAAAAATTGYAWTTATTAGRKRTTGYRKTA	NC_012157.1_cp26	11449	11489	+	-6.27711	5.37e-05	0.00688	TATAAACTAGTGAACATAATAATATATTTTTTATTAGATCA
1	TTTAAATCTTTRAAAAATTGYAWTTATTAGRKRTTGYRKTA	NC_012157.1_cp26	23456	23496	-	-6.28916	5.39e-05	0.00688	TTCAAAAATATTAAAATCTTCTAATAATTGCTTTTCAGTGA
1	TTTAAATCTTTRAAAAATTGYAWTTATTAGRKRTTGYRKTA	NC_012157.1_cp26	3957	3997	-	-6.30723	5.42e-05	0.00688	AAATAATTTTATTATAAATATATCTTATAAGGATTTTATTA
1	TTTAAATCTTTRAAAAATTGYAWTTATTAGRKRTTGYRKTA	NC_012157.1_cp26	22385	22425	+	-6.31325	5.43e-05	0.00688	TATAATTTATTTAAAATTAAGCATAATTAATGATCTTGTCA
1	TTTAAATCTTTRAAAAATTGYAWTTATTAGRKRTTGYRKTA	NC_012157.1_cp26	9367	9407	-	-6.45783	5.67e-05	0.00705	TAAATCTATTAATAATATTTTATTATTTTTTTTTGAGAGTA
1	TTTAAATCTTTRAAAAATTGYAWTTATTAGRKRTTGYRKTA	NC_012157.1_cp26	10670	10710	-	-6.49398	5.73e-05	0.00705	AAAGTGTTTTTGAAACATTTTTTAAATATAGTACTGTTTTA
1	TTTAAATCTTTRAAAAATTGYAWTTATTAGRKRTTGYRKTA	NC_012157.1_cp26	4000	4040	+	-6.51807	5.77e-05	0.00705	TTTAAATAAATCTTATAATATAATATTTGTAAGATATATTA
1	TTTAAATCTTTRAAAAATTGYAWTTATTAGRKRTTGYRKTA	NC_012157.1_cp26	10910	10950	+	-6.53012	5.79e-05	0.00705	AATAAAGATTATAAAAATTAATTTTTATAATCTTTATTTTC
1	TTTAAATCTTTRAAAAATTGYAWTTATTAGRKRTTGYRKTA	NC_012157.1_cp26	22291	22331	-	-6.54217	5.81e-05	0.00705	TTTATATTGAGATAATTTTAATTTTAATGTGGTTGTTGGGA
1	TTTAAATCTTTRAAAAATTGYAWTTATTAGRKRTTGYRKTA	NC_012157.1_cp26	10720	10760	+	-6.56024	5.84e-05	0.00705	TAAAATACTATATAATAATCTATATAGATTGAGATGCAATG
1	TTTAAATCTTTRAAAAATTGYAWTTATTAGRKRTTGYRKTA	NC_012157.1_cp26	1983	2023	+	-6.60843	5.93e-05	0.00705	TACGAGTCTTTGAAAGATTTAATATTATTGAACGATTTGTA
1	TTTAAATCTTTRAAAAATTGYAWTTATTAGRKRTTGYRKTA	NC_012157.1_cp26	17744	17784	+	-6.65663	6.01e-05	0.00705	TCTAAATATAAACAAAATTGGGTGTTAGAAATTTAATTTTA
1	TTTAAATCTTTRAAAAATTGYAWTTATTAGRKRTTGYRKTA	NC_012157.1_cp26	11371	11411	-	-6.68072	6.06e-05	0.00705	AAAATCAATTAAAATTTTTAAAATTGTTGGTATTTTTTTTA
1	TTTAAATCTTTRAAAAATTGYAWTTATTAGRKRTTGYRKTA	NC_012157.1_cp26	17927	17967	+	-6.69277	6.08e-05	0.00705	TTTAGGTTTTTGAAATTGCAAATTTTAAATTTTTTTTATAA
1	TTTAAATCTTTRAAAAATTGYAWTTATTAGRKRTTGYRKTA	NC_012157.1_cp26	9459	9499	-	-6.70482	6.1e-05	0.00705	TTAAGAACTTTATATATATTAATATCTTTTGGACTAAGGTT
1	TTTAAATCTTTRAAAAATTGYAWTTATTAGRKRTTGYRKTA	NC_012157.1_cp26	7762	7802	+	-6.72289	6.13e-05	0.00705	CTTTACTTTTTTAAATAAGTGTATTACTATTGATTTCAGTG
1	TTTAAATCTTTRAAAAATTGYAWTTATTAGRKRTTGYRKTA	NC_012157.1_cp26	4001	4041	-	-6.72892	6.14e-05	0.00705	TTAATATATCTTACAAATATTATATTATAAGATTTATTTAA
1	TTTAAATCTTTRAAAAATTGYAWTTATTAGRKRTTGYRKTA	NC_012157.1_cp26	10326	10366	+	-6.74096	6.17e-05	0.00705	TATAAAAGATTATAATATGGCAAAAACTACTGTTTATAGAT
1	TTTAAATCTTTRAAAAATTGYAWTTATTAGRKRTTGYRKTA	NC_012157.1_cp26	22349	22389	-	-6.75904	6.2e-05	0.00705	TTATATTTTCAGTTACTTGGAATTCTTTTGCTATTGTTTTT
1	TTTAAATCTTTRAAAAATTGYAWTTATTAGRKRTTGYRKTA	NC_012157.1_cp26	23370	23410	-	-6.77711	6.23e-05	0.00705	TTAAATAATATAAAAAGTATAAATTTTTTAATTTATCTCTG
1	TTTAAATCTTTRAAAAATTGYAWTTATTAGRKRTTGYRKTA	NC_012157.1_cp26	11852	11892	+	-6.78313	6.24e-05	0.00705	TTATAATCTTTTCAATATAAGATCAATTATTTTGCTTATTT
1	TTTAAATCTTTRAAAAATTGYAWTTATTAGRKRTTGYRKTA	NC_012157.1_cp26	2393	2433	+	-6.78916	6.26e-05	0.00705	TTTATCTCCCAAAAAAAGAGCTATTTATAAATAGCTCTCTA
1	TTTAAATCTTTRAAAAATTGYAWTTATTAGRKRTTGYRKTA	NC_012157.1_cp26	19595	19635	-	-6.8253	6.32e-05	0.00705	TTTCCAGCTTTTTAATATTTTTTTTGATTCCTTTAGCTTAT
1	TTTAAATCTTTRAAAAATTGYAWTTATTAGRKRTTGYRKTA	NC_012157.1_cp26	13380	13420	-	-6.83133	6.33e-05	0.00705	TCTGATTTTATTAAAAGTTCATCATATTCAGAATTTGAATA
1	TTTAAATCTTTRAAAAATTGYAWTTATTAGRKRTTGYRKTA	NC_012157.1_cp26	188	228	-	-6.87952	6.42e-05	0.00706	AATAATTTTTCAAATTTTTTCATTTGTTCTTTAGTATTAAA
1	TTTAAATCTTTRAAAAATTGYAWTTATTAGRKRTTGYRKTA	NC_012157.1_cp26	23345	23385	-	-6.87952	6.42e-05	0.00706	TTTTAATTTATCTCTGATTTTATTTCTTAAATTTTTATTGA
1	TTTAAATCTTTRAAAAATTGYAWTTATTAGRKRTTGYRKTA	NC_012157.1_cp26	13841	13881	+	-6.90361	6.47e-05	0.00706	TGCAATATTTTGATCTTTTAAAGATGTTAGTTATTTAATTT
1	TTTAAATCTTTRAAAAATTGYAWTTATTAGRKRTTGYRKTA	NC_012157.1_cp26	16225	16265	-	-6.91566	6.49e-05	0.00706	AAAAAATTCCTGATAATTTCAAACAATTAGCTTTTACAAAA
1	TTTAAATCTTTRAAAAATTGYAWTTATTAGRKRTTGYRKTA	NC_012157.1_cp26	22396	22436	-	-6.96386	6.59e-05	0.00712	TTTATCTATTTTGACAAGATCATTAATTATGCTTAATTTTA
1	TTTAAATCTTTRAAAAATTGYAWTTATTAGRKRTTGYRKTA	NC_012157.1_cp26	13830	13870	-	-6.98193	6.62e-05	0.00712	CTAACATCTTTAAAAGATCAAAATATTGCATTCTTCTTTTA
1	TTTAAATCTTTRAAAAATTGYAWTTATTAGRKRTTGYRKTA	NC_012157.1_cp26	10642	10682	-	-7.01205	6.68e-05	0.00714	TAGTACTGTTTTATAAATTTAGAATATTATTTTTTATTTTT
1	TTTAAATCTTTRAAAAATTGYAWTTATTAGRKRTTGYRKTA	NC_012157.1_cp26	17886	17926	-	-7.04819	6.75e-05	0.00715	TTATAAATCATAAAAAAGAGTCTTTATCTTTTAAATAGTTA
1	TTTAAATCTTTRAAAAATTGYAWTTATTAGRKRTTGYRKTA	NC_012157.1_cp26	1983	2023	-	-7.05422	6.76e-05	0.00715	TACAAATCGTTCAATAATATTAAATCTTTCAAAGACTCGTA
1	TTTAAATCTTTRAAAAATTGYAWTTATTAGRKRTTGYRKTA	NC_012157.1_cp26	22763	22803	+	-7.18675	7.03e-05	0.00736	TTATTTTCAATGAAAAATTTTTCATAATTTTTTGTTTTTCA
1	TTTAAATCTTTRAAAAATTGYAWTTATTAGRKRTTGYRKTA	NC_012157.1_cp26	8942	8982	+	-7.19277	7.05e-05	0.00736	ATAAAAAATACGAAAGTTTTCATTTATTTTCAGTAAAAGAA
1	TTTAAATCTTTRAAAAATTGYAWTTATTAGRKRTTGYRKTA	NC_012157.1_cp26	2323	2363	-	-7.23494	7.13e-05	0.00741	TTTTATGATTTAAATTAATAAAAAGATTTATCGGTGTGAAT
1	TTTAAATCTTTRAAAAATTGYAWTTATTAGRKRTTGYRKTA	NC_012157.1_cp26	17694	17734	-	-7.30723	7.29e-05	0.00752	TTTAATTTATTAACGGATTTGAAATAAATTTTTATTCTTTA
1	TTTAAATCTTTRAAAAATTGYAWTTATTAGRKRTTGYRKTA	NC_012157.1_cp26	9925	9965	-	-7.3494	7.38e-05	0.00757	TTCTTCTCTGTAAAAAATGGTTTTACGTAAATTATCTCTTT
1	TTTAAATCTTTRAAAAATTGYAWTTATTAGRKRTTGYRKTA	NC_012157.1_cp26	6050	6090	+	-7.39157	7.47e-05	0.00763	TAATAGCCTTTATATCATTCAAATTAAAAACAATAGTGGCA
1	TTTAAATCTTTRAAAAATTGYAWTTATTAGRKRTTGYRKTA	NC_012157.1_cp26	9467	9507	-	-7.42169	7.54e-05	0.00764	TTTCTTTTTTAAGAACTTTATATATATTAATATCTTTTGGA
1	TTTAAATCTTTRAAAAATTGYAWTTATTAGRKRTTGYRKTA	NC_012157.1_cp26	8350	8390	-	-7.46988	7.64e-05	0.00764	TCTTTTTCTAAGAAATTTATAGTTTTTTTTATGTTTTGATT
1	TTTAAATCTTTRAAAAATTGYAWTTATTAGRKRTTGYRKTA	NC_012157.1_cp26	23380	23420	+	-7.48795	7.68e-05	0.00764	TTAAAAAATTTATACTTTTTATATTATTTAACTTTTTTTAC
1	TTTAAATCTTTRAAAAATTGYAWTTATTAGRKRTTGYRKTA	NC_012157.1_cp26	3189	3229	-	-7.51205	7.74e-05	0.00764	TTAAAATCTTTTGAAGCTTTAATTCCTGTTCTTGTACTTTC
1	TTTAAATCTTTRAAAAATTGYAWTTATTAGRKRTTGYRKTA	NC_012157.1_cp26	3832	3872	-	-7.5241	7.76e-05	0.00764	TTATATTATAATAAATATTGTAAGTTATTAATTATAACTTT
1	TTTAAATCTTTRAAAAATTGYAWTTATTAGRKRTTGYRKTA	NC_012157.1_cp26	19507	19547	+	-7.53012	7.78e-05	0.00764	TTTTAATCTTTTCTTTGCTAAAAAAATTAAATGATACATTT
1	TTTAAATCTTTRAAAAATTGYAWTTATTAGRKRTTGYRKTA	NC_012157.1_cp26	9156	9196	-	-7.54819	7.82e-05	0.00764	GAGATTTATAGAAAATTTTATTTTTATTTTTTATCTTGGTG
1	TTTAAATCTTTRAAAAATTGYAWTTATTAGRKRTTGYRKTA	NC_012157.1_cp26	10911	10951	+	-7.56627	7.86e-05	0.00764	ATAAAGATTATAAAAATTAATTTTTATAATCTTTATTTTCA
1	TTTAAATCTTTRAAAAATTGYAWTTATTAGRKRTTGYRKTA	NC_012157.1_cp26	1161	1201	+	-7.58434	7.9e-05	0.00764	CTAAATTATCTAAAACATACCGATTATAATGAAAGGCCGTT
1	TTTAAATCTTTRAAAAATTGYAWTTATTAGRKRTTGYRKTA	NC_012157.1_cp26	5880	5920	-	-7.58434	7.9e-05	0.00764	TTAAAGCAATTGAAAAATTTTTACAATAAAGAAACTTTTTA
1	TTTAAATCTTTRAAAAATTGYAWTTATTAGRKRTTGYRKTA	NC_012157.1_cp26	5563	5603	+	-7.62048	7.99e-05	0.00766	AAATAATCCTTGAAAATTTACATTTTAATAGAGGTGACATT
1	TTTAAATCTTTRAAAAATTGYAWTTATTAGRKRTTGYRKTA	NC_012157.1_cp26	16770	16810	-	-7.62651	8e-05	0.00766	TTCAATATATTGAAGAATTTGAAAAATATTGTATTAATTTG
1	TTTAAATCTTTRAAAAATTGYAWTTATTAGRKRTTGYRKTA	NC_012157.1_cp26	26094	26134	+	-7.66265	8.09e-05	0.0077	TTCCTATCTTGGGAATCTTCTACTTTATTGGATTTTACTTT
1	TTTAAATCTTTRAAAAATTGYAWTTATTAGRKRTTGYRKTA	NC_012157.1_cp26	22366	22406	-	-7.6988	8.17e-05	0.00774	GCTTAATTTTAAATAAATTATATTTTCAGTTACTTGGAATT
1	TTTAAATCTTTRAAAAATTGYAWTTATTAGRKRTTGYRKTA	NC_012157.1_cp26	22851	22891	-	-7.72289	8.23e-05	0.00775	TTATTTATAATAAGAAATTATATAGAATACTTATTGCTTAT
1	TTTAAATCTTTRAAAAATTGYAWTTATTAGRKRTTGYRKTA	NC_012157.1_cp26	8387	8427	+	-7.74096	8.27e-05	0.00776	AAGAAATAAAAAAAAAATTAAAATCAATAAATCTAGAAGAA
1	TTTAAATCTTTRAAAAATTGYAWTTATTAGRKRTTGYRKTA	NC_012157.1_cp26	6682	6722	+	-7.78916	8.39e-05	0.00781	TGAAATACCTTAAAAACATTTCCTTATTTTTGTTAATTTTA
1	TTTAAATCTTTRAAAAATTGYAWTTATTAGRKRTTGYRKTA	NC_012157.1_cp26	19472	19512	-	-7.8012	8.42e-05	0.00781	TTAAAATTTCTCCTGTACTGCTAATATTATGCTTAATTTTT
1	TTTAAATCTTTRAAAAATTGYAWTTATTAGRKRTTGYRKTA	NC_012157.1_cp26	280	320	-	-7.87952	8.61e-05	0.00784	AATAAATTTTAAAATCATTAAATTGAAAAGGATAATTTTCA
1	TTTAAATCTTTRAAAAATTGYAWTTATTAGRKRTTGYRKTA	NC_012157.1_cp26	16227	16267	+	-7.88554	8.63e-05	0.00784	TTGTAAAAGCTAATTGTTTGAAATTATCAGGAATTTTTTCA
1	TTTAAATCTTTRAAAAATTGYAWTTATTAGRKRTTGYRKTA	NC_012157.1_cp26	13872	13912	+	-7.90361	8.67e-05	0.00784	TATTTAATTTGATAAATGTTTTTTATTTTTATGTTATGTTA
1	TTTAAATCTTTRAAAAATTGYAWTTATTAGRKRTTGYRKTA	NC_012157.1_cp26	14826	14866	+	-7.90964	8.69e-05	0.00784	TAATAGTCTTTTGAAATTTATATGTTTTTACTTTTTCTATC
1	TTTAAATCTTTRAAAAATTGYAWTTATTAGRKRTTGYRKTA	NC_012157.1_cp26	17865	17905	-	-7.91566	8.7e-05	0.00784	CTTTATCTTTTAAATAGTTAAGTCTATTGAACAATTTTATA
1	TTTAAATCTTTRAAAAATTGYAWTTATTAGRKRTTGYRKTA	NC_012157.1_cp26	1014	1054	-	-7.94578	8.78e-05	0.00784	TTTAATAAAAGAACATCATATATTTGATGATAATTATATTA
1	TTTAAATCTTTRAAAAATTGYAWTTATTAGRKRTTGYRKTA	NC_012157.1_cp26	24672	24712	+	-7.94578	8.78e-05	0.00784	TTAATGTTTTTTATAAATACAAAATTTTATAAACAGCAATT
1	TTTAAATCTTTRAAAAATTGYAWTTATTAGRKRTTGYRKTA	NC_012157.1_cp26	16763	16803	+	-7.95181	8.79e-05	0.00784	TTAAAATCAAATTAATACAATATTTTTCAAATTCTTCAATA
1	TTTAAATCTTTRAAAAATTGYAWTTATTAGRKRTTGYRKTA	NC_012157.1_cp26	23246	23286	+	-7.9759	8.86e-05	0.00784	AATAAACTTTAAAAGGATGTAAAATGAGTTATTATGTGCTA
1	TTTAAATCTTTRAAAAATTGYAWTTATTAGRKRTTGYRKTA	NC_012157.1_cp26	8390	8430	-	-7.99398	8.9e-05	0.00784	TATTTCTTCTAGATTTATTGATTTTAATTTTTTTTTTATTT
1	TTTAAATCTTTRAAAAATTGYAWTTATTAGRKRTTGYRKTA	NC_012157.1_cp26	19365	19405	+	-8	8.92e-05	0.00784	ATCAAAAATAAAACCAACGCTATTTATTGGATTTTAATCTA
1	TTTAAATCTTTRAAAAATTGYAWTTATTAGRKRTTGYRKTA	NC_012157.1_cp26	7294	7334	+	-8.04819	9.04e-05	0.00788	TGAAAATTCCAAAATTATTTGAAAAATCAGATGCTCCCTCA
1	TTTAAATCTTTRAAAAATTGYAWTTATTAGRKRTTGYRKTA	NC_012157.1_cp26	11697	11737	-	-8.04819	9.04e-05	0.00788	AATAAATTAGTATTGAATTTTAAAAAATTAGGATTAAATTT
1	TTTAAATCTTTRAAAAATTGYAWTTATTAGRKRTTGYRKTA	NC_012157.1_cp26	11776	11816	+	-8.09036	9.15e-05	0.00794	TACAAATAGATAAATAATGAAATTTAAAATTATTTTTTATA
1	TTTAAATCTTTRAAAAATTGYAWTTATTAGRKRTTGYRKTA	NC_012157.1_cp26	23389	23429	-	-8.10843	9.2e-05	0.00794	ATAAAAAGAGTAAAAAAAGTTAAATAATATAAAAAGTATAA
1	TTTAAATCTTTRAAAAATTGYAWTTATTAGRKRTTGYRKTA	NC_012157.1_cp26	24022	24062	+	-8.16867	9.36e-05	0.00803	ATAGAATATTATAAAAATAATATAGATACGAGCCCTTATTA
1	TTTAAATCTTTRAAAAATTGYAWTTATTAGRKRTTGYRKTA	NC_012157.1_cp26	17924	17964	-	-8.18072	9.4e-05	0.00803	TAAAAAAAATTTAAAATTTGCAATTTCAAAAACCTAAATTA
1	TTTAAATCTTTRAAAAATTGYAWTTATTAGRKRTTGYRKTA	NC_012157.1_cp26	21285	21325	-	-8.20482	9.46e-05	0.00805	GAAAATTTTTAAAAAATATTTATTACTTTTTTATTTGCTAT
1	TTTAAATCTTTRAAAAATTGYAWTTATTAGRKRTTGYRKTA	NC_012157.1_cp26	16799	16839	-	-8.23494	9.55e-05	0.00808	AATAATTTTTTCAAATTCTTCAATATTTATTCAATATATTG
1	TTTAAATCTTTRAAAAATTGYAWTTATTAGRKRTTGYRKTA	NC_012157.1_cp26	1716	1756	-	-8.25301	9.6e-05	0.00809	TGCTCATAAATATAAAATTGAAAAAATTAATAGTTATAGGA
1	TTTAAATCTTTRAAAAATTGYAWTTATTAGRKRTTGYRKTA	NC_012157.1_cp26	8790	8830	-	-8.3494	9.87e-05	0.00823	TTTCAATTTTGTTGAAAAAATTTTTTTTTGCTTCTTTATTT
1	TTTAAATCTTTRAAAAATTGYAWTTATTAGRKRTTGYRKTA	NC_012157.1_cp26	876	916	+	-8.35542	9.88e-05	0.00823	CTGTAAGTTTTATATAATTATAATTGTATCCATATGTGGCT
1	TTTAAATCTTTRAAAAATTGYAWTTATTAGRKRTTGYRKTA	NC_012157.1_cp26	2229	2269	+	-8.37349	9.93e-05	0.00823	GTAAAAAATTTCTGATTTTAAAAAAATATGCTTATATATTA
1	TTTAAATCTTTRAAAAATTGYAWTTATTAGRKRTTGYRKTA	NC_012157.1_cp26	10076	10116	+	-8.39157	9.99e-05	0.00823	TTTGAAATTATGCAATGGAGTAAAAATAAAAGATGAAATTA
1	TTTAAATCTTTRAAAAATTGYAWTTATTAGRKRTTGYRKTA	NC_012157.1_cp26	10630	10670	-	-8.39157	9.99e-05	0.00823	ATAAATTTAGAATATTATTTTTTATTTTTCAAATTGTCATA
# FIMO (Find Individual Motif Occurrences): Version 5.5.5 compiled on Dec 6 2023 at 19:32:37
# The format of this file is described at https://meme-suite.org/meme/doc/fimo-output-format.html#tsv_results.
# fimo --oc . --verbosity 1 --bgfile --nrdb-- --thresh 1.0E-4 motifs.meme NC_012157.1_cp26.fa
