## Supplementary material for "Characterization and genomic analysis of the Lyme disease spirochete bacteriophage ϕBB-1": Supp data file 1: fimo_motif4_cp32-1.tsv

motif_id	motif_alt_id	sequence_name	start	stop	strand	score	p-value	q-value	matched_sequence
1	TTTAAATCTTTRAAAAATTGYAWTTATTAGRKRTTGYRKTA	NC_012158.1_cp32_1	26454	26494	+	55.4096	4.08e-19	1.03e-14	TTTAAATCTTTGAAATATTGCAATTATTAGGTGCTGTGGTA
1	TTTAAATCTTTRAAAAATTGYAWTTATTAGRKRTTGYRKTA	NC_012158.1_cp32_1	17104	17144	-	8.22289	3.97e-07	0.00499	TTAAATTCTTTTCAACATTGTCTATTTTAGTGTTTAAATTC
1	TTTAAATCTTTRAAAAATTGYAWTTATTAGRKRTTGYRKTA	NC_012158.1_cp32_1	1944	1984	-	6.1506	8.62e-07	0.00614	TTTAGATTTTCATAAAATTGAATTCGTCTTTGCTTGTATGT
1	TTTAAATCTTTRAAAAATTGYAWTTATTAGRKRTTGYRKTA	NC_012158.1_cp32_1	16150	16190	+	5.80723	9.78e-07	0.00614	TGAAAATGCTTAAAAGATTGCATTGTCTACTAATTGCTTTG
1	TTTAAATCTTTRAAAAATTGYAWTTATTAGRKRTTGYRKTA	NC_012158.1_cp32_1	3298	3338	+	3.8494	1.98e-06	0.00876	TATTAACTTGGTAAAAGTTGCAATTTTTGGTAATAGGGGTC
1	TTTAAATCTTTRAAAAATTGYAWTTATTAGRKRTTGYRKTA	NC_012158.1_cp32_1	30174	30214	-	3.60241	2.16e-06	0.00876	TTAAAGTTGTTATTCTGTTAAATTTATTCGACTTTGGTTTA
1	TTTAAATCTTTRAAAAATTGYAWTTATTAGRKRTTGYRKTA	NC_012158.1_cp32_1	21388	21428	+	3.25301	2.44e-06	0.00876	TTTAAATATTTAAAATTTAAATATAATTTTATTATACTTGA
1	TTTAAATCTTTRAAAAATTGYAWTTATTAGRKRTTGYRKTA	NC_012158.1_cp32_1	4768	4808	-	2.44578	3.23e-06	0.0098	TTTAAATTTAATAAGTTCTGGATTTAATGGATAAATAAGTA
1	TTTAAATCTTTRAAAAATTGYAWTTATTAGRKRTTGYRKTA	NC_012158.1_cp32_1	9051	9091	-	1.55422	4.39e-06	0.0098	TTTCCATTTTGGAAATATCTTGTTCAATAGCCTTTTTTGTT
1	TTTAAATCTTTRAAAAATTGYAWTTATTAGRKRTTGYRKTA	NC_012158.1_cp32_1	16831	16871	-	1.35542	4.7e-06	0.0098	TTTTTAGATTTAAATTCTTTTCTACATTGTCTATTTTAGTA
1	TTTAAATCTTTRAAAAATTGYAWTTATTAGRKRTTGYRKTA	NC_012158.1_cp32_1	1954	1994	-	1.25904	4.86e-06	0.0098	TTTATATCTTTTTAGATTTTCATAAAATTGAATTCGTCTTT
1	TTTAAATCTTTRAAAAATTGYAWTTATTAGRKRTTGYRKTA	NC_012158.1_cp32_1	5603	5643	+	1.20482	4.95e-06	0.0098	CATAAAGCCACAAGAACTTGCAATTCTTTATGATTCTGATA
1	TTTAAATCTTTRAAAAATTGYAWTTATTAGRKRTTGYRKTA	NC_012158.1_cp32_1	24996	25036	-	0.891566	5.5e-06	0.0098	TATAAATCTATAATACGCTGTATTTATTTCATACGCATTAA
1	TTTAAATCTTTRAAAAATTGYAWTTATTAGRKRTTGYRKTA	NC_012158.1_cp32_1	19222	19262	-	0.753012	5.76e-06	0.0098	TTTAATTCAGTGAAAATATAAATTGATTTTAATTTAAAATT
1	TTTAAATCTTTRAAAAATTGYAWTTATTAGRKRTTGYRKTA	NC_012158.1_cp32_1	6413	6453	+	0.662651	5.94e-06	0.0098	TGGAATTTAGTATAAATTTTCAAATATATATTATTGCAATA
1	TTTAAATCTTTRAAAAATTGYAWTTATTAGRKRTTGYRKTA	NC_012158.1_cp32_1	21560	21600	-	0.506024	6.26e-06	0.0098	TTTAAATTTTGTTACAAATAAAAATACTTTGGGTTTTAACT
1	TTTAAATCTTTRAAAAATTGYAWTTATTAGRKRTTGYRKTA	NC_012158.1_cp32_1	21888	21928	-	0.337349	6.63e-06	0.0098	TATAATGCTTTAATATTTCATCTTTATTGCTTAATTCTTTT
1	TTTAAATCTTTRAAAAATTGYAWTTATTAGRKRTTGYRKTA	NC_012158.1_cp32_1	21973	22013	-	-0.156627	7.81e-06	0.01	TTTATTTCTTTTAAAATTTTCATACTCTCTATCTTATTATA
1	TTTAAATCTTTRAAAAATTGYAWTTATTAGRKRTTGYRKTA	NC_012158.1_cp32_1	20519	20559	+	-0.307229	8.21e-06	0.01	ATTGAAACTGTAAAAAAAGGTAAATGTAAAGTTGAATGCCA
1	TTTAAATCTTTRAAAAATTGYAWTTATTAGRKRTTGYRKTA	NC_012158.1_cp32_1	13773	13813	-	-0.584337	9e-06	0.01	TATGAACTTCAGTGCCATTGAATAAATTAGGTATTTTCATA
1	TTTAAATCTTTRAAAAATTGYAWTTATTAGRKRTTGYRKTA	NC_012158.1_cp32_1	13971	14011	+	-0.656627	9.21e-06	0.01	TCAAACTTTACAAAGTATTACAAGCAATATTAATAGCGTTA
1	TTTAAATCTTTRAAAAATTGYAWTTATTAGRKRTTGYRKTA	NC_012158.1_cp32_1	21559	21599	-	-0.680723	9.29e-06	0.01	TTAAATTTTGTTACAAATAAAAATACTTTGGGTTTTAACTT
1	TTTAAATCTTTRAAAAATTGYAWTTATTAGRKRTTGYRKTA	NC_012158.1_cp32_1	25419	25459	+	-0.795181	9.64e-06	0.01	CTTTAATTTGAAAAGAATTGTAGCCGTTAGATTTCAAATTT
1	TTTAAATCTTTRAAAAATTGYAWTTATTAGRKRTTGYRKTA	NC_012158.1_cp32_1	17264	17304	+	-0.96988	1.02e-05	0.01	ATTAATTCAAATAATAATTGTTTATCCCATATTTAGTATTA
1	TTTAAATCTTTRAAAAATTGYAWTTATTAGRKRTTGYRKTA	NC_012158.1_cp32_1	19995	20035	-	-1.07229	1.06e-05	0.01	GAAAGATTTATTTAAATTTGTGTTTTTTAGCAATTTATTTT
1	TTTAAATCTTTRAAAAATTGYAWTTATTAGRKRTTGYRKTA	NC_012158.1_cp32_1	23035	23075	-	-1.08434	1.06e-05	0.01	ATAAACTATTTGAAAAAAGCAAATTATGCATTACATCATTA
1	TTTAAATCTTTRAAAAATTGYAWTTATTAGRKRTTGYRKTA	NC_012158.1_cp32_1	12573	12613	-	-1.18072	1.09e-05	0.01	GATAAATCGTTATTAAATACCAATTCAAAATTATTGCCTAA
1	TTTAAATCTTTRAAAAATTGYAWTTATTAGRKRTTGYRKTA	NC_012158.1_cp32_1	21761	21801	+	-1.24096	1.12e-05	0.01	ATTTTATTTTGAAAATATGAAATTTGTCCGATAGTTGGATG
1	TTTAAATCTTTRAAAAATTGYAWTTATTAGRKRTTGYRKTA	NC_012158.1_cp32_1	23907	23947	-	-1.48193	1.21e-05	0.0103	TATTTTTATATAAAATATCAATATTATCACCGTATGCTTTA
1	TTTAAATCTTTRAAAAATTGYAWTTATTAGRKRTTGYRKTA	NC_012158.1_cp32_1	24108	24148	-	-1.63253	1.27e-05	0.0103	ATTTACTGCTTAAAAAATTGCCATTTTTATTGTACTCAGCA
1	TTTAAATCTTTRAAAAATTGYAWTTATTAGRKRTTGYRKTA	NC_012158.1_cp32_1	13892	13932	+	-1.79518	1.34e-05	0.0103	TTAATGTAATAGAAAATATAAAATCAAGATATATTGCAATA
1	TTTAAATCTTTRAAAAATTGYAWTTATTAGRKRTTGYRKTA	NC_012158.1_cp32_1	16219	16259	-	-1.86747	1.37e-05	0.0103	TTTTAGTGTTGGAATAATTGGCGGTTTTGGTTCTTCTGGTA
1	TTTAAATCTTTRAAAAATTGYAWTTATTAGRKRTTGYRKTA	NC_012158.1_cp32_1	17080	17120	-	-2.04217	1.45e-05	0.0103	TTTTAGTGTTTAAATTCTTTTCTACAGTATCTATTTTGGCA
1	TTTAAATCTTTRAAAAATTGYAWTTATTAGRKRTTGYRKTA	NC_012158.1_cp32_1	25756	25796	+	-2.08434	1.47e-05	0.0103	ATTTTTGCTTAAAAAAGTTGAAATATCTTGCATTTTTACTT
1	TTTAAATCTTTRAAAAATTGYAWTTATTAGRKRTTGYRKTA	NC_012158.1_cp32_1	23153	23193	+	-2.12651	1.49e-05	0.0103	TTTAATTCTAAATTGAACTGAATTTAATTGTTTAGTGAGTT
1	TTTAAATCTTTRAAAAATTGYAWTTATTAGRKRTTGYRKTA	NC_012158.1_cp32_1	16777	16817	+	-2.16867	1.51e-05	0.0103	TATAAAATTTGATAATCTTATTTCTAAAATAGATAGTGTCA
1	TTTAAATCTTTRAAAAATTGYAWTTATTAGRKRTTGYRKTA	NC_012158.1_cp32_1	12402	12442	+	-2.18072	1.51e-05	0.0103	AAAAATTCTAGATAATATTGTTAGTGCTATCAATGGTATAA
1	TTTAAATCTTTRAAAAATTGYAWTTATTAGRKRTTGYRKTA	NC_012158.1_cp32_1	22223	22263	-	-2.31928	1.58e-05	0.0103	TTTAAGTTGAAATCTTAATGGTTTTATTGGATTTTGTTTTG
1	TTTAAATCTTTRAAAAATTGYAWTTATTAGRKRTTGYRKTA	NC_012158.1_cp32_1	2350	2390	-	-2.3494	1.6e-05	0.0103	TCAAATATCCTGTAAAATTATTTGTAATTGGAATTACAGTT
1	TTTAAATCTTTRAAAAATTGYAWTTATTAGRKRTTGYRKTA	NC_012158.1_cp32_1	6203	6243	-	-2.53012	1.69e-05	0.0105	CTTAAACCCTTTAAATATTTGAGTTAAATGATTTAATACCA
1	TTTAAATCTTTRAAAAATTGYAWTTATTAGRKRTTGYRKTA	NC_012158.1_cp32_1	6593	6633	+	-2.70482	1.79e-05	0.0105	TTTACATTTATCCAATATCTAATATGCAAACAGTTGGGCTT
1	TTTAAATCTTTRAAAAATTGYAWTTATTAGRKRTTGYRKTA	NC_012158.1_cp32_1	22304	22344	-	-2.74699	1.81e-05	0.0105	TTTTTGACTTTCAAAAAGTTCATCTAATAAAAATCCCGTGA
1	TTTAAATCTTTRAAAAATTGYAWTTATTAGRKRTTGYRKTA	NC_012158.1_cp32_1	13654	13694	-	-2.83735	1.86e-05	0.0105	CTTGATTTTTTTTAAAATCGCTATCACCAATTTTTGCAATA
1	TTTAAATCTTTRAAAAATTGYAWTTATTAGRKRTTGYRKTA	NC_012158.1_cp32_1	19844	19884	-	-2.84337	1.87e-05	0.0105	TTTATTACTTGATATTTTTCTATTTCTTTAATCTTTCTTTC
1	TTTAAATCTTTRAAAAATTGYAWTTATTAGRKRTTGYRKTA	NC_012158.1_cp32_1	23091	23131	+	-2.95783	1.94e-05	0.0105	ATTTAAGCTTTTAAATAAAGTAACTTAAATAAGTTCTTTTA
1	TTTAAATCTTTRAAAAATTGYAWTTATTAGRKRTTGYRKTA	NC_012158.1_cp32_1	19039	19079	-	-3.04819	1.99e-05	0.0105	AAATTTTTTGTAAAAAGTTGGCAAAAATAGTTTTTGCTATA
1	TTTAAATCTTTRAAAAATTGYAWTTATTAGRKRTTGYRKTA	NC_012158.1_cp32_1	24837	24877	+	-3.16265	2.07e-05	0.0105	ACTAAAAAATTAAAAAAATAAATTTAATATAGGAGGATTAA
1	TTTAAATCTTTRAAAAATTGYAWTTATTAGRKRTTGYRKTA	NC_012158.1_cp32_1	21745	21785	+	-3.16867	2.07e-05	0.0105	GTAAACGTTTTAAATAATTTTATTTTGAAAATATGAAATTT
1	TTTAAATCTTTRAAAAATTGYAWTTATTAGRKRTTGYRKTA	NC_012158.1_cp32_1	21963	22003	-	-3.19277	2.08e-05	0.0105	TTAAAATTTTCATACTCTCTATCTTATTATAGATTTCTTTT
1	TTTAAATCTTTRAAAAATTGYAWTTATTAGRKRTTGYRKTA	NC_012158.1_cp32_1	24200	24240	+	-3.19277	2.08e-05	0.0105	TTGAGTATTGTAATTTGTTCTTTTTAATAGATGCTGCACCA
1	TTTAAATCTTTRAAAAATTGYAWTTATTAGRKRTTGYRKTA	NC_012158.1_cp32_1	16096	16136	-	-3.45181	2.26e-05	0.0111	TTTTGATATATTCTTTCATGATTTTGTTACGTGTTGCTTTA
1	TTTAAATCTTTRAAAAATTGYAWTTATTAGRKRTTGYRKTA	NC_012158.1_cp32_1	19134	19174	-	-3.48795	2.29e-05	0.0111	ACTACCTATTTGATAATTTGCAAAAATTTTAGCATGGGCTT
1	TTTAAATCTTTRAAAAATTGYAWTTATTAGRKRTTGYRKTA	NC_012158.1_cp32_1	10368	10408	-	-3.6506	2.41e-05	0.0114	TATTATTGATAATATTTTTATTTTTAATATTTATTTTGTTA
1	TTTAAATCTTTRAAAAATTGYAWTTATTAGRKRTTGYRKTA	NC_012158.1_cp32_1	23286	23326	+	-3.79518	2.52e-05	0.0117	AAAAAGCCTGACAAAAATAGTTTTTGTTATACATATGTATA
1	TTTAAATCTTTRAAAAATTGYAWTTATTAGRKRTTGYRKTA	NC_012158.1_cp32_1	24318	24358	+	-3.96386	2.65e-05	0.0121	TATAAATTTGAAAAAAGATATTTATAGTAACTATAGAGACG
1	TTTAAATCTTTRAAAAATTGYAWTTATTAGRKRTTGYRKTA	NC_012158.1_cp32_1	19173	19213	+	-4.04819	2.72e-05	0.0121	GTCAAAACTGAAAAATGTTCAAATAACTACGCTGTTTGTAG
1	TTTAAATCTTTRAAAAATTGYAWTTATTAGRKRTTGYRKTA	NC_012158.1_cp32_1	21587	21627	-	-4.06024	2.73e-05	0.0121	TAATAAATCTTTATGAGTTTTATTTTTTTTAAATTTTGTTA
1	TTTAAATCTTTRAAAAATTGYAWTTATTAGRKRTTGYRKTA	NC_012158.1_cp32_1	12633	12673	-	-4.23494	2.89e-05	0.0125	CTTAAGGTTTTTAAAAATATCAAAAATCTTTGTTTTTGTTC
1	TTTAAATCTTTRAAAAATTGYAWTTATTAGRKRTTGYRKTA	NC_012158.1_cp32_1	8000	8040	-	-4.44578	3.08e-05	0.0131	TTCAATGTTGAAAACATAAGTTATTGTTTTGGGATCTCTTA
1	TTTAAATCTTTRAAAAATTGYAWTTATTAGRKRTTGYRKTA	NC_012158.1_cp32_1	14561	14601	-	-4.71084	3.34e-05	0.014	ATTATATCTTTAAAATAGCCTAGTTCTTCACCTTTAAATGT
1	TTTAAATCTTTRAAAAATTGYAWTTATTAGRKRTTGYRKTA	NC_012158.1_cp32_1	17869	17909	-	-4.93976	3.59e-05	0.014	TATAAATCTCTTCATTAGAATTTTTATTAAATATATCACCA
1	TTTAAATCTTTRAAAAATTGYAWTTATTAGRKRTTGYRKTA	NC_012158.1_cp32_1	6420	6460	-	-4.94578	3.59e-05	0.014	TTAACACTATTGCAATAATATATATTTGAAAATTTATACTA
1	TTTAAATCTTTRAAAAATTGYAWTTATTAGRKRTTGYRKTA	NC_012158.1_cp32_1	15283	15323	-	-4.98193	3.63e-05	0.014	TTTAAATTGATAAGAAGTTCAGTTAATTTAATAGTATCCAT
1	TTTAAATCTTTRAAAAATTGYAWTTATTAGRKRTTGYRKTA	NC_012158.1_cp32_1	12045	12085	-	-5.01205	3.67e-05	0.014	TAAAAATGTTTGAATAAATCCAATTTTTAACGTCCTCTTGT
1	TTTAAATCTTTRAAAAATTGYAWTTATTAGRKRTTGYRKTA	NC_012158.1_cp32_1	5495	5535	-	-5.10241	3.77e-05	0.014	TTTCAAGCTTTACAACAGTACCTTTATAAAACTTTAAGGGT
1	TTTAAATCTTTRAAAAATTGYAWTTATTAGRKRTTGYRKTA	NC_012158.1_cp32_1	17873	17913	+	-5.10241	3.77e-05	0.014	GATATATTTAATAAAAATTCTAATGAAGAGATTTATAAGTG
1	TTTAAATCTTTRAAAAATTGYAWTTATTAGRKRTTGYRKTA	NC_012158.1_cp32_1	10356	10396	-	-5.11446	3.78e-05	0.014	TATTTTTATTTTTAATATTTATTTTGTTAATTACCTTGTTA
1	TTTAAATCTTTRAAAAATTGYAWTTATTAGRKRTTGYRKTA	NC_012158.1_cp32_1	11296	11336	+	-5.15663	3.83e-05	0.014	TTTGCTCATGAAAAAAATTTTGATTTCATAATGGCGGGTTA
1	TTTAAATCTTTRAAAAATTGYAWTTATTAGRKRTTGYRKTA	NC_012158.1_cp32_1	25977	26017	+	-5.27108	3.97e-05	0.014	GTGAATTTTTAAGAATTTTATTTTCATTTATTAGTTTTTGA
1	TTTAAATCTTTRAAAAATTGYAWTTATTAGRKRTTGYRKTA	NC_012158.1_cp32_1	109	149	-	-5.27711	3.97e-05	0.014	GTAATTTCTAAAAAATATTGAATATTTATATAGCTCTAATG
1	TTTAAATCTTTRAAAAATTGYAWTTATTAGRKRTTGYRKTA	NC_012158.1_cp32_1	12063	12103	+	-5.29518	4e-05	0.014	TTGGATTTATTCAAACATTTTTATAATTAAAATTGGCATTG
1	TTTAAATCTTTRAAAAATTGYAWTTATTAGRKRTTGYRKTA	NC_012158.1_cp32_1	22923	22963	-	-5.3012	4e-05	0.014	TAAAATGTATTAGCCTATTTCCTGTATTAAGTTTTTCGTTT
1	TTTAAATCTTTRAAAAATTGYAWTTATTAGRKRTTGYRKTA	NC_012158.1_cp32_1	20799	20839	-	-5.35542	4.07e-05	0.014	TGCATATGCTTTTCTAGTTCCATTTATTTGATACTTTATTA
1	TTTAAATCTTTRAAAAATTGYAWTTATTAGRKRTTGYRKTA	NC_012158.1_cp32_1	4516	4556	+	-5.51807	4.28e-05	0.0145	ATAAGATGAATAAAATATTTGAAAAAATTGAAGCTGGACTT
1	TTTAAATCTTTRAAAAATTGYAWTTATTAGRKRTTGYRKTA	NC_012158.1_cp32_1	26523	26563	+	-5.54819	4.31e-05	0.0145	ATAAGATAATAAAAAAATTAATTATTTGCGCAGTTTTTGTT
1	TTTAAATCTTTRAAAAATTGYAWTTATTAGRKRTTGYRKTA	NC_012158.1_cp32_1	21245	21285	+	-5.68675	4.5e-05	0.0147	ATGAAGTTTTAAAAGGAAATCAATTAATAAATGATGCAATT
1	TTTAAATCTTTRAAAAATTGYAWTTATTAGRKRTTGYRKTA	NC_012158.1_cp32_1	12747	12787	+	-5.72289	4.55e-05	0.0147	CTTGATGCTGTAAAAAATTATTTTCATGAAATATCTAAAGA
1	TTTAAATCTTTRAAAAATTGYAWTTATTAGRKRTTGYRKTA	NC_012158.1_cp32_1	6735	6775	-	-5.73494	4.57e-05	0.0147	TCTAGAGTCAAGCAAACTTACACTAATTGTATCTTGCGGCA
1	TTTAAATCTTTRAAAAATTGYAWTTATTAGRKRTTGYRKTA	NC_012158.1_cp32_1	29053	29093	-	-5.81928	4.68e-05	0.0149	TGTAGTGTTGTAAAAAGTTTTGTTTGATATAAGTTCACTTG
1	TTTAAATCTTTRAAAAATTGYAWTTATTAGRKRTTGYRKTA	NC_012158.1_cp32_1	11186	11226	+	-5.95181	4.87e-05	0.0151	ATTATAATTTTGTAAAATCTAAACGAACAAAAATTGTACTT
1	TTTAAATCTTTRAAAAATTGYAWTTATTAGRKRTTGYRKTA	NC_012158.1_cp32_1	16469	16509	-	-5.95181	4.87e-05	0.0151	TTTACATTTTTAACTGGGAATATTTATTATAGACTTTTTCC
1	TTTAAATCTTTRAAAAATTGYAWTTATTAGRKRTTGYRKTA	NC_012158.1_cp32_1	11027	11067	-	-6.0241	4.98e-05	0.0153	TTTTGCTTTATAAAATTCAATTTTAAAATCATATTGTAGTA
1	TTTAAATCTTTRAAAAATTGYAWTTATTAGRKRTTGYRKTA	NC_012158.1_cp32_1	24107	24147	-	-6.06627	5.04e-05	0.0153	TTTACTGCTTAAAAAATTGCCATTTTTATTGTACTCAGCAA
1	TTTAAATCTTTRAAAAATTGYAWTTATTAGRKRTTGYRKTA	NC_012158.1_cp32_1	11160	11200	-	-6.16867	5.2e-05	0.0153	TTACAAAATTATAATTTGAAAATTCATTAGATATGGTAATA
1	TTTAAATCTTTRAAAAATTGYAWTTATTAGRKRTTGYRKTA	NC_012158.1_cp32_1	10386	10426	-	-6.19277	5.24e-05	0.0153	ATTTTTTCTTTTCAAGATTATTATTGATAATATTTTTATTT
1	TTTAAATCTTTRAAAAATTGYAWTTATTAGRKRTTGYRKTA	NC_012158.1_cp32_1	23139	23179	-	-6.21084	5.27e-05	0.0153	TTAAATTCAGTTCAATTTAGAATTAAAATCAATTTGTATTT
1	TTTAAATCTTTRAAAAATTGYAWTTATTAGRKRTTGYRKTA	NC_012158.1_cp32_1	23228	23268	+	-6.23494	5.3e-05	0.0153	ATTAAGCTCTTTAACATGAGAATTTAATAAAGCTTTTATTT
1	TTTAAATCTTTRAAAAATTGYAWTTATTAGRKRTTGYRKTA	NC_012158.1_cp32_1	19259	19299	-	-6.30723	5.42e-05	0.0155	TTTTAATTATTAATTTTGTTAAATTAATATAGAAATTTTTA
1	TTTAAATCTTTRAAAAATTGYAWTTATTAGRKRTTGYRKTA	NC_012158.1_cp32_1	12390	12430	+	-6.41566	5.6e-05	0.0156	AACTAGCTTAAAAAAAATTCTAGATAATATTGTTAGTGCTA
1	TTTAAATCTTTRAAAAATTGYAWTTATTAGRKRTTGYRKTA	NC_012158.1_cp32_1	11679	11719	-	-6.42771	5.62e-05	0.0156	CATAATCTTCTAAAGCTTTGTAATTTTCATCTGCTTCAATT
1	TTTAAATCTTTRAAAAATTGYAWTTATTAGRKRTTGYRKTA	NC_012158.1_cp32_1	16984	17024	-	-6.48795	5.72e-05	0.0156	GTAAATTCTTTTCCACATTGTCAATCTTGATGTCTAAATTA
1	TTTAAATCTTTRAAAAATTGYAWTTATTAGRKRTTGYRKTA	NC_012158.1_cp32_1	21907	21947	+	-6.5241	5.78e-05	0.0156	GATGAAATATTAAAGCATTATAATTTGTTGAAGGAGCGCTT
1	TTTAAATCTTTRAAAAATTGYAWTTATTAGRKRTTGYRKTA	NC_012158.1_cp32_1	21227	21267	-	-6.56024	5.84e-05	0.0156	TTGATTTCCTTTTAAAACTTCATATATATTTTTTTCAAGTA
1	TTTAAATCTTTRAAAAATTGYAWTTATTAGRKRTTGYRKTA	NC_012158.1_cp32_1	25499	25539	-	-6.56024	5.84e-05	0.0156	AATAAATTTAAAAATCTTCTTAAAAAATCGGGGTTTCGTGT
1	TTTAAATCTTTRAAAAATTGYAWTTATTAGRKRTTGYRKTA	NC_012158.1_cp32_1	22180	22220	+	-6.59036	5.9e-05	0.0156	ATAATCTTTTTAAGAAATAGTAATTCAGATACGGTTAAAAA
1	TTTAAATCTTTRAAAAATTGYAWTTATTAGRKRTTGYRKTA	NC_012158.1_cp32_1	12794	12834	+	-6.68675	6.07e-05	0.0156	CTTAGATTTAATAAATATTTCAACTACTATACAAGACAACA
1	TTTAAATCTTTRAAAAATTGYAWTTATTAGRKRTTGYRKTA	NC_012158.1_cp32_1	29136	29176	+	-6.69277	6.08e-05	0.0156	TATAAAGCTAACAAATTCTTCAATTAATTTTGATAAGTTTG
1	TTTAAATCTTTRAAAAATTGYAWTTATTAGRKRTTGYRKTA	NC_012158.1_cp32_1	21379	21419	-	-6.70482	6.1e-05	0.0156	ATAAAATTATATTTAAATTTTAAATATTTAAAGCTATCCTT
1	TTTAAATCTTTRAAAAATTGYAWTTATTAGRKRTTGYRKTA	NC_012158.1_cp32_1	18097	18137	-	-6.80723	6.29e-05	0.0157	TTTATAAAACAAAAGTATTAAAATTCTTTTGCATGTTGAAA
1	TTTAAATCTTTRAAAAATTGYAWTTATTAGRKRTTGYRKTA	NC_012158.1_cp32_1	19029	19069	-	-6.87349	6.41e-05	0.0157	TAAAAAGTTGGCAAAAATAGTTTTTGCTATATAATTATTAT
1	TTTAAATCTTTRAAAAATTGYAWTTATTAGRKRTTGYRKTA	NC_012158.1_cp32_1	25283	25323	-	-6.90964	6.48e-05	0.0157	CTTAAACTTTAGTAAAACTATTTCAGTTTAAATATGCGCTT
1	TTTAAATCTTTRAAAAATTGYAWTTATTAGRKRTTGYRKTA	NC_012158.1_cp32_1	21188	21228	+	-6.95181	6.56e-05	0.0157	GTTATTTTTATAAAACATTAGTAGAAAGTGAATTTGATTTA
1	TTTAAATCTTTRAAAAATTGYAWTTATTAGRKRTTGYRKTA	NC_012158.1_cp32_1	12703	12743	-	-6.95783	6.58e-05	0.0157	GTTAATTTTCAACAGTTTTAAAAGTAATAAATAGTCCAGTC
1	TTTAAATCTTTRAAAAATTGYAWTTATTAGRKRTTGYRKTA	NC_012158.1_cp32_1	12631	12671	-	-6.98193	6.62e-05	0.0157	TAAGGTTTTTAAAAATATCAAAAATCTTTGTTTTTGTTCAT
1	TTTAAATCTTTRAAAAATTGYAWTTATTAGRKRTTGYRKTA	NC_012158.1_cp32_1	29697	29737	-	-7.01205	6.68e-05	0.0157	TATCGTAAGTTGTAAACTTATATGTCTTAAAAGTTGCTATA
1	TTTAAATCTTTRAAAAATTGYAWTTATTAGRKRTTGYRKTA	NC_012158.1_cp32_1	29844	29884	+	-7.04819	6.75e-05	0.0157	TTCAATCTTTACACAAATTAATATTACCGATGATTATGTAT
1	TTTAAATCTTTRAAAAATTGYAWTTATTAGRKRTTGYRKTA	NC_012158.1_cp32_1	26078	26118	+	-7.07831	6.81e-05	0.0157	TTTATGTCCATAAAATCCTCTCCTTATAAGTGTTACTTTTA
1	TTTAAATCTTTRAAAAATTGYAWTTATTAGRKRTTGYRKTA	NC_012158.1_cp32_1	20415	20455	+	-7.13253	6.92e-05	0.0157	TTGAATTATTAGAAATAATAAAAAATGAAAAGAATTCTTTA
1	TTTAAATCTTTRAAAAATTGYAWTTATTAGRKRTTGYRKTA	NC_012158.1_cp32_1	20277	20317	-	-7.13855	6.93e-05	0.0157	TTTTAGTTGTTCAATAAGGATATTGAAAATGTTTTCCTTTA
1	TTTAAATCTTTRAAAAATTGYAWTTATTAGRKRTTGYRKTA	NC_012158.1_cp32_1	16644	16684	-	-7.24699	7.16e-05	0.0157	GCCCAGCCTAATAAATTCTTTATATATTTGTTCTTGAGTTA
1	TTTAAATCTTTRAAAAATTGYAWTTATTAGRKRTTGYRKTA	NC_012158.1_cp32_1	9319	9359	-	-7.3012	7.27e-05	0.0157	TTTGATTCTTTTGCAAGTTCTTTATATTCAAGGCGTCTTTT
1	TTTAAATCTTTRAAAAATTGYAWTTATTAGRKRTTGYRKTA	NC_012158.1_cp32_1	28365	28405	-	-7.3012	7.27e-05	0.0157	TTTTGATGTTTATTGATAGATATTTGATATTTATTGTCTTT
1	TTTAAATCTTTRAAAAATTGYAWTTATTAGRKRTTGYRKTA	NC_012158.1_cp32_1	5523	5563	+	-7.3494	7.38e-05	0.0157	GTAAAGCTTGAAAATGATTCTTCTTATCAGAGAGTATTTGA
1	TTTAAATCTTTRAAAAATTGYAWTTATTAGRKRTTGYRKTA	NC_012158.1_cp32_1	20043	20083	-	-7.37349	7.43e-05	0.0157	CTGAGTGTTATTTAAAATTCTTTTTAGTTTCTCTTGCTTTT
1	TTTAAATCTTTRAAAAATTGYAWTTATTAGRKRTTGYRKTA	NC_012158.1_cp32_1	4507	4547	-	-7.39759	7.48e-05	0.0157	TTCAATTTTTTCAAATATTTTATTCATCTTATCCTTGTCGC
1	TTTAAATCTTTRAAAAATTGYAWTTATTAGRKRTTGYRKTA	NC_012158.1_cp32_1	21396	21436	+	-7.40964	7.51e-05	0.0157	TTTAAAATTTAAATATAATTTTATTATACTTGATACTAATC
1	TTTAAATCTTTRAAAAATTGYAWTTATTAGRKRTTGYRKTA	NC_012158.1_cp32_1	26117	26157	-	-7.45783	7.62e-05	0.0157	ATTACATTTTTCATCTATTTTTATTACTTTTACTTAATTTA
1	TTTAAATCTTTRAAAAATTGYAWTTATTAGRKRTTGYRKTA	NC_012158.1_cp32_1	5701	5741	-	-7.46386	7.63e-05	0.0157	TTCAAAGTAAACTAAATCTGCAATTGATATTCGGTCTTTTA
1	TTTAAATCTTTRAAAAATTGYAWTTATTAGRKRTTGYRKTA	NC_012158.1_cp32_1	27973	28013	+	-7.48193	7.67e-05	0.0157	ATAGATCCTGCAAAAAATTTTATTAAAGACGTTCTGAAAGA
1	TTTAAATCTTTRAAAAATTGYAWTTATTAGRKRTTGYRKTA	NC_012158.1_cp32_1	11168	11208	-	-7.49398	7.7e-05	0.0157	TTTAGATTTTACAAAATTATAATTTGAAAATTCATTAGATA
1	TTTAAATCTTTRAAAAATTGYAWTTATTAGRKRTTGYRKTA	NC_012158.1_cp32_1	29843	29883	+	-7.53614	7.79e-05	0.0157	ATTCAATCTTTACACAAATTAATATTACCGATGATTATGTA
1	TTTAAATCTTTRAAAAATTGYAWTTATTAGRKRTTGYRKTA	NC_012158.1_cp32_1	12632	12672	-	-7.54217	7.81e-05	0.0157	TTAAGGTTTTTAAAAATATCAAAAATCTTTGTTTTTGTTCA
1	TTTAAATCTTTRAAAAATTGYAWTTATTAGRKRTTGYRKTA	NC_012158.1_cp32_1	14341	14381	-	-7.54217	7.81e-05	0.0157	CTTAGTTGTTAAAAGTGATAATATTGTTACCATCTGTATTA
1	TTTAAATCTTTRAAAAATTGYAWTTATTAGRKRTTGYRKTA	NC_012158.1_cp32_1	20365	20405	+	-7.54217	7.81e-05	0.0157	GAATAACCAAAAGAAAATAGAATACAATAAAGTATTTGGTA
1	TTTAAATCTTTRAAAAATTGYAWTTATTAGRKRTTGYRKTA	NC_012158.1_cp32_1	26089	26129	-	-7.54217	7.81e-05	0.0157	TTTACTTAATTTAAAAGTAACACTTATAAGGAGAGGATTTT
1	TTTAAATCTTTRAAAAATTGYAWTTATTAGRKRTTGYRKTA	NC_012158.1_cp32_1	17331	17371	-	-7.62651	8e-05	0.016	AAATAATATGTTGATAATTTTCATTATTACTCCTTTTTTTA
1	TTTAAATCTTTRAAAAATTGYAWTTATTAGRKRTTGYRKTA	NC_012158.1_cp32_1	6297	6337	+	-7.72892	8.24e-05	0.0162	TCCATATCTTTCAAAAATCACAGCTGCTAGCTCAAATATAA
1	TTTAAATCTTTRAAAAATTGYAWTTATTAGRKRTTGYRKTA	NC_012158.1_cp32_1	22458	22498	+	-7.73494	8.26e-05	0.0162	TTTAAACATAGGATTTAGTGAAGAGGCAATAGATTTTGTTT
1	TTTAAATCTTTRAAAAATTGYAWTTATTAGRKRTTGYRKTA	NC_012158.1_cp32_1	26204	26244	+	-7.78313	8.37e-05	0.0162	CTCATTGCATGCAAAATTTGGATTGTAGAGTGGTTGTAATA
1	TTTAAATCTTTRAAAAATTGYAWTTATTAGRKRTTGYRKTA	NC_012158.1_cp32_1	6237	6277	+	-7.79518	8.4e-05	0.0162	GTTTAAGGCGTATGCAACTGAAAATAATTTTGAGTGCGATA
1	TTTAAATCTTTRAAAAATTGYAWTTATTAGRKRTTGYRKTA	NC_012158.1_cp32_1	29671	29711	-	-7.80723	8.43e-05	0.0162	TTAAAAGTTGCTATATTATCAATATAATCAGTTTTGAAATA
1	TTTAAATCTTTRAAAAATTGYAWTTATTAGRKRTTGYRKTA	NC_012158.1_cp32_1	22088	22128	+	-7.93373	8.75e-05	0.0166	GTCAAACTTATGAATATTTGAAGATAGCATCAGCTATAGAA
1	TTTAAATCTTTRAAAAATTGYAWTTATTAGRKRTTGYRKTA	NC_012158.1_cp32_1	6403	6443	+	-7.98193	8.87e-05	0.0166	GAAAATGCTTTGGAATTTAGTATAAATTTTCAAATATATAT
1	TTTAAATCTTTRAAAAATTGYAWTTATTAGRKRTTGYRKTA	NC_012158.1_cp32_1	15895	15935	-	-8.06627	9.09e-05	0.0166	CTTTACTAAAAGTATTAATGTAATTATGATCTATGTTTGTA
1	TTTAAATCTTTRAAAAATTGYAWTTATTAGRKRTTGYRKTA	NC_012158.1_cp32_1	20240	20280	-	-8.08434	9.14e-05	0.0166	TTTAAATTTTGATAATTTTGTTGAGGATTTTCTTTTTTTCT
1	TTTAAATCTTTRAAAAATTGYAWTTATTAGRKRTTGYRKTA	NC_012158.1_cp32_1	1972	2012	+	-8.09036	9.15e-05	0.0166	ATGAAAATCTAAAAAGATATAAAAGAACAAGTATTGCTTAA
1	TTTAAATCTTTRAAAAATTGYAWTTATTAGRKRTTGYRKTA	NC_012158.1_cp32_1	26427	26467	-	-8.10241	9.19e-05	0.0166	TTCAAAGATTTAAATATATAATTTTGTTACATTCAGCTATT
1	TTTAAATCTTTRAAAAATTGYAWTTATTAGRKRTTGYRKTA	NC_012158.1_cp32_1	21518	21558	+	-8.10843	9.2e-05	0.0166	TTGAGAGTTTGCAACTATTAGAGTTTTTTACGGATAAATTA
1	TTTAAATCTTTRAAAAATTGYAWTTATTAGRKRTTGYRKTA	NC_012158.1_cp32_1	6852	6892	+	-8.11446	9.22e-05	0.0166	CTGCTAGCTATAAAATATTGAATTTAACCGTTAATAATTAT
1	TTTAAATCTTTRAAAAATTGYAWTTATTAGRKRTTGYRKTA	NC_012158.1_cp32_1	20942	20982	-	-8.1506	9.32e-05	0.0166	TCTAAATCTGTAAACATACTAAATAAAACTTTGTTGTAATG
1	TTTAAATCTTTRAAAAATTGYAWTTATTAGRKRTTGYRKTA	NC_012158.1_cp32_1	26304	26344	-	-8.16265	9.35e-05	0.0166	TACAAAACACATACAAATTAAATTTCAAAGTCTTTGCTATA
1	TTTAAATCTTTRAAAAATTGYAWTTATTAGRKRTTGYRKTA	NC_012158.1_cp32_1	20382	20422	+	-8.18675	9.41e-05	0.0166	TAGAATACAATAAAGTATTTGGTATATATCATCTTGAATTA
1	TTTAAATCTTTRAAAAATTGYAWTTATTAGRKRTTGYRKTA	NC_012158.1_cp32_1	25765	25805	+	-8.21084	9.48e-05	0.0166	TAAAAAAGTTGAAATATCTTGCATTTTTACTTTTTGCAGTT
1	TTTAAATCTTTRAAAAATTGYAWTTATTAGRKRTTGYRKTA	NC_012158.1_cp32_1	19756	19796	-	-8.22892	9.53e-05	0.0166	TACTATTTTTGGAAACATTGTCTTTAAAATGGTTATTAACT
1	TTTAAATCTTTRAAAAATTGYAWTTATTAGRKRTTGYRKTA	NC_012158.1_cp32_1	12713	12753	+	-8.28313	9.68e-05	0.0168	TTTATTACTTTTAAAACTGTTGAAAATTAACAATCTTGATG
1	TTTAAATCTTTRAAAAATTGYAWTTATTAGRKRTTGYRKTA	NC_012158.1_cp32_1	19855	19895	+	-8.3253	9.8e-05	0.0168	TAAAGAAATAGAAAAATATCAAGTAATAAAGTATTTCAATA
1	TTTAAATCTTTRAAAAATTGYAWTTATTAGRKRTTGYRKTA	NC_012158.1_cp32_1	23928	23968	+	-8.3253	9.8e-05	0.0168	TGATATTTTATATAAAAATAAATATGCCAACGGTGTTGATA
1	TTTAAATCTTTRAAAAATTGYAWTTATTAGRKRTTGYRKTA	NC_012158.1_cp32_1	19271	19311	+	-8.36747	9.92e-05	0.0168	TATTAATTTAACAAAATTAATAATTAAAATTTAATATTCTT
# FIMO (Find Individual Motif Occurrences): Version 5.5.5 compiled on Dec 6 2023 at 19:32:37
# The format of this file is described at https://meme-suite.org/meme/doc/fimo-output-format.html#tsv_results.
# fimo --oc . --verbosity 1 --bgfile --nrdb-- --thresh 1.0E-4 motifs.meme NC_012158.1_cp32_1.fa
