## Supplementary material for "Characterization and genomic analysis of the Lyme disease spirochete bacteriophage ϕBB-1": Supp data file 1: fimo_motif4_cp32-3.tsv

motif_id	motif_alt_id	sequence_name	start	stop	strand	score	p-value	q-value	matched_sequence
1	TTTAAATCTTTRAAAAATTGYAWTTATTAGRKRTTGYRKTA	NC_012154.1_cp32_3	26109	26149	+	58.4277	1.94e-20	4.98e-16	TTTAAATCTTTGAAAAATTGCAATTATTGGGTATTGCATTA
1	TTTAAATCTTTRAAAAATTGYAWTTATTAGRKRTTGYRKTA	NC_012154.1_cp32_3	21294	21334	-	14.5723	3.14e-08	0.000402	TTTATTTTTTTTAAATCTTGTTATTATTAAAAATATAGGTA
1	TTTAAATCTTTRAAAAATTGYAWTTATTAGRKRTTGYRKTA	NC_012154.1_cp32_3	22907	22947	+	9.70482	2.25e-07	0.00156	ATAATTTCTGTAAAAAGTTGACAAAAATAGTTTTTGTTATA
1	TTTAAATCTTTRAAAAATTGYAWTTATTAGRKRTTGYRKTA	NC_012154.1_cp32_3	10308	10348	-	9.50602	2.43e-07	0.00156	TTTTTTTCTTTTCAATATCATGATTGTTAGTAATTTTATTA
1	TTTAAATCTTTRAAAAATTGYAWTTATTAGRKRTTGYRKTA	NC_012154.1_cp32_3	16925	16965	-	8.22289	3.97e-07	0.00173	TTAAATTCTTTTCAACATTGTCTATTTTAGTGTTTAAATTC
1	TTTAAATCTTTRAAAAATTGYAWTTATTAGRKRTTGYRKTA	NC_012154.1_cp32_3	3267	3307	+	8.16867	4.05e-07	0.00173	TATTAATTTGATAAAAGTTGCAATTTTTGGCAATAGAGGTC
1	TTTAAATCTTTRAAAAATTGYAWTTATTAGRKRTTGYRKTA	NC_012154.1_cp32_3	27627	27667	+	7.70482	4.83e-07	0.00177	TAAAAATAATAAAAATAATAAAAATATTTGTTTTTGATTCA
1	TTTAAATCTTTRAAAAATTGYAWTTATTAGRKRTTGYRKTA	NC_012154.1_cp32_3	1930	1970	-	6.1506	8.62e-07	0.00276	TTTAGATTTTCATAAAATTGAATTCGTCTTTGCTTGTATGT
1	TTTAAATCTTTRAAAAATTGYAWTTATTAGRKRTTGYRKTA	NC_012154.1_cp32_3	16067	16107	+	5.80723	9.78e-07	0.00278	TGAAAATGCTTAAAAGATTGCATTGTCTACTAATTGCTTTG
1	TTTAAATCTTTRAAAAATTGYAWTTATTAGRKRTTGYRKTA	NC_012154.1_cp32_3	27705	27745	+	5.50602	1.09e-06	0.0028	TTTTATATTAATAAATATTGTAAATATAGGGCAGTTGTTAA
1	TTTAAATCTTTRAAAAATTGYAWTTATTAGRKRTTGYRKTA	NC_012154.1_cp32_3	18760	18800	-	4.27711	1.7e-06	0.00396	AAAAATCCTTACAAAAATAGTTTTTGTTATATATTTATGTG
1	TTTAAATCTTTRAAAAATTGYAWTTATTAGRKRTTGYRKTA	NC_012154.1_cp32_3	22860	22900	+	3.66867	2.11e-06	0.0045	ATTAAGTTTTTTAACAAAAGAATATAATCAAGCTTTTATTA
1	TTTAAATCTTTRAAAAATTGYAWTTATTAGRKRTTGYRKTA	NC_012154.1_cp32_3	10290	10330	-	3.10843	2.57e-06	0.00506	CATGATTGTTAGTAATTTTATTATTAATATCTATTTTGTTA
1	TTTAAATCTTTRAAAAATTGYAWTTATTAGRKRTTGYRKTA	NC_012154.1_cp32_3	3098	3138	+	2.48193	3.19e-06	0.00578	TAAAAATAGGAGAAATATTGGATATAAATAACACTGGAGTT
1	TTTAAATCTTTRAAAAATTGYAWTTATTAGRKRTTGYRKTA	NC_012154.1_cp32_3	6383	6423	+	2.31325	3.38e-06	0.00578	TGGAATTTAGTATAAATTTTCAAATATATATTATTGCGATA
1	TTTAAATCTTTRAAAAATTGYAWTTATTAGRKRTTGYRKTA	NC_012154.1_cp32_3	6173	6213	-	1.4759	4.51e-06	0.00689	CTTAAACCCTTTAAATATTTGAATTAAATGATTTAATACCA
1	TTTAAATCTTTRAAAAATTGYAWTTATTAGRKRTTGYRKTA	NC_012154.1_cp32_3	5573	5613	+	1.20482	4.95e-06	0.00689	CATAAAGCCACAAGAACTTGCAATTCTTTATGATTCTGATA
1	TTTAAATCTTTRAAAAATTGYAWTTATTAGRKRTTGYRKTA	NC_012154.1_cp32_3	4316	4356	+	1.10843	5.11e-06	0.00689	TTATAAGCTTGCAAGTAGTGAAATTATTAAGCTTATCAATC
1	TTTAAATCTTTRAAAAATTGYAWTTATTAGRKRTTGYRKTA	NC_012154.1_cp32_3	25518	25558	-	0.891566	5.5e-06	0.00689	TTTGACCCCTAAAAGTATTAAATTAATTCTAAAATGTGCCA
1	TTTAAATCTTTRAAAAATTGYAWTTATTAGRKRTTGYRKTA	NC_012154.1_cp32_3	22442	22482	-	0.837349	5.6e-06	0.00689	TTTTGGTATTTAAACTTTTTTCTAAACTATCTATTTTGGTA
1	TTTAAATCTTTRAAAAATTGYAWTTATTAGRKRTTGYRKTA	NC_012154.1_cp32_3	22777	22817	-	0.813253	5.65e-06	0.00689	AATAAGCTTTTCAAAAATTGAGTTGATTCTAATTTATAATT
1	TTTAAATCTTTRAAAAATTGYAWTTATTAGRKRTTGYRKTA	NC_012154.1_cp32_3	29051	29091	-	0.548193	6.17e-06	0.00719	TATCATAAGTTGTAAAATTATATGTCTTAAATGTCGCTATA
1	TTTAAATCTTTRAAAAATTGYAWTTATTAGRKRTTGYRKTA	NC_012154.1_cp32_3	22051	22091	+	0.126506	7.11e-06	0.00728	AATAAACTTTTAAAAAAATATAAAGAATTAAAAGGATAATA
1	TTTAAATCTTTRAAAAATTGYAWTTATTAGRKRTTGYRKTA	NC_012154.1_cp32_3	23744	23784	-	0.0662651	7.25e-06	0.00728	TTTACTACTTAAAAAATTTCTATTTTTATTGTACTCAGCAA
1	TTTAAATCTTTRAAAAATTGYAWTTATTAGRKRTTGYRKTA	NC_012154.1_cp32_3	16136	16176	-	0.060241	7.27e-06	0.00728	TTTTAGTGTTGGAATAATTGGCGGTTTTGGCTCTTCTGGTA
1	TTTAAATCTTTRAAAAATTGYAWTTATTAGRKRTTGYRKTA	NC_012154.1_cp32_3	13699	13739	-	0.0120482	7.39e-06	0.00728	TATAAATTTATGAATTTCGGTATTTTTGAAAAAATTAGGTA
1	TTTAAATCTTTRAAAAATTGYAWTTATTAGRKRTTGYRKTA	NC_012154.1_cp32_3	12491	12531	-	-0.120482	7.72e-06	0.00733	GATAAATCATTATTAAATACTAATTCAAAATTATTGCCTAA
1	TTTAAATCTTTRAAAAATTGYAWTTATTAGRKRTTGYRKTA	NC_012154.1_cp32_3	22644	22684	-	-0.331325	8.28e-06	0.00758	CTTATTACTTTATAAAATTTTAATCATTTTTAATTAAAAAA
1	TTTAAATCTTTRAAAAATTGYAWTTATTAGRKRTTGYRKTA	NC_012154.1_cp32_3	13889	13929	+	-0.656627	9.21e-06	0.00764	TCAAACTTTACAAAGTATTACAAGCAATATTAATAGCGTTA
1	TTTAAATCTTTRAAAAATTGYAWTTATTAGRKRTTGYRKTA	NC_012154.1_cp32_3	25056	25096	+	-0.795181	9.64e-06	0.00764	CTTTAATTTGAAAAGAATTGTAGCCGTTAGATTTCAAATTT
1	TTTAAATCTTTRAAAAATTGYAWTTATTAGRKRTTGYRKTA	NC_012154.1_cp32_3	16561	16601	-	-0.825301	9.74e-06	0.00764	ACCCAGTCTAAGAAATTCTTTATATATTTGTTCTTGAGTTA
1	TTTAAATCTTTRAAAAATTGYAWTTATTAGRKRTTGYRKTA	NC_012154.1_cp32_3	13691	13731	-	-0.849398	9.82e-06	0.00764	TATGAATTTCGGTATTTTTGAAAAAATTAGGTATTTTCATG
1	TTTAAATCTTTRAAAAATTGYAWTTATTAGRKRTTGYRKTA	NC_012154.1_cp32_3	20913	20953	+	-0.855422	9.83e-06	0.00764	GTTATTTTTACGAAAAATTAGAAAAACAAGGCATTAATTTT
1	TTTAAATCTTTRAAAAATTGYAWTTATTAGRKRTTGYRKTA	NC_012154.1_cp32_3	4738	4778	-	-0.963855	1.02e-05	0.00768	TTTGAATTTAATAAGTTCTGAATTTAGTGGATAAATGAGTA
1	TTTAAATCTTTRAAAAATTGYAWTTATTAGRKRTTGYRKTA	NC_012154.1_cp32_3	22917	22957	+	-1.16867	1.09e-05	0.00792	TAAAAAGTTGACAAAAATAGTTTTTGTTATATATATGTATG
1	TTTAAATCTTTRAAAAATTGYAWTTATTAGRKRTTGYRKTA	NC_012154.1_cp32_3	18976	19016	-	-1.27108	1.13e-05	0.00792	TTAATTTTGTTAAATTAATACATAAATTTGTAATTTAGTAA
1	TTTAAATCTTTRAAAAATTGYAWTTATTAGRKRTTGYRKTA	NC_012154.1_cp32_3	20244	20284	+	-1.36747	1.16e-05	0.00792	ATTGAAACTGTAAAAAAAGGCAAATGTAAAGTTGAATGCCA
1	TTTAAATCTTTRAAAAATTGYAWTTATTAGRKRTTGYRKTA	NC_012154.1_cp32_3	9871	9911	-	-1.39759	1.17e-05	0.00792	TTAAAATCCTTGAACATTTCCATCATCTTGGTAATTCTAGA
1	TTTAAATCTTTRAAAAATTGYAWTTATTAGRKRTTGYRKTA	NC_012154.1_cp32_3	13810	13850	+	-1.79518	1.34e-05	0.00839	TTAATGTAATAGAAAATATAAAATCAAGATATATTGCAATA
1	TTTAAATCTTTRAAAAATTGYAWTTATTAGRKRTTGYRKTA	NC_012154.1_cp32_3	22050	22090	-	-1.85542	1.36e-05	0.00839	ATTATCCTTTTAATTCTTTATATTTTTTTAAAAGTTTATTA
1	TTTAAATCTTTRAAAAATTGYAWTTATTAGRKRTTGYRKTA	NC_012154.1_cp32_3	20941	20981	-	-1.96386	1.41e-05	0.00839	TTAAAATTTCATAAATATTAAATTTGGTAAAATTAATGCCT
1	TTTAAATCTTTRAAAAATTGYAWTTATTAGRKRTTGYRKTA	NC_012154.1_cp32_3	27625	27665	+	-2	1.43e-05	0.00839	TTTAAAAATAATAAAAATAATAAAAATATTTGTTTTTGATT
1	TTTAAATCTTTRAAAAATTGYAWTTATTAGRKRTTGYRKTA	NC_012154.1_cp32_3	16901	16941	-	-2.04217	1.45e-05	0.00839	TTTTAGTGTTTAAATTCTTTTCTACAGTATCTATTTTGGCA
1	TTTAAATCTTTRAAAAATTGYAWTTATTAGRKRTTGYRKTA	NC_012154.1_cp32_3	18967	19007	+	-2.07831	1.46e-05	0.00839	TTTATATTTTTACTAAATTACAAATTTATGTATTAATTTAA
1	TTTAAATCTTTRAAAAATTGYAWTTATTAGRKRTTGYRKTA	NC_012154.1_cp32_3	23349	23389	+	-2.10241	1.47e-05	0.00839	TTTTAGTACACAAAGAAATGAACTTGATAGATACGGTGCTA
1	TTTAAATCTTTRAAAAATTGYAWTTATTAGRKRTTGYRKTA	NC_012154.1_cp32_3	27618	27658	+	-2.28313	1.56e-05	0.0087	TGTTACTTTTAAAAATAATAAAAATAATAAAAATATTTGTT
1	TTTAAATCTTTRAAAAATTGYAWTTATTAGRKRTTGYRKTA	NC_012154.1_cp32_3	19597	19637	-	-2.43976	1.64e-05	0.00894	TTTTAAAGTTACAATTATTGAAATAATTTCTTAGTTGATAT
1	TTTAAATCTTTRAAAAATTGYAWTTATTAGRKRTTGYRKTA	NC_012154.1_cp32_3	11963	12003	-	-2.5	1.67e-05	0.00894	TAAAAATGTTTGAATAAATCCAATTTTTTATATCTTCTTGA
1	TTTAAATCTTTRAAAAATTGYAWTTATTAGRKRTTGYRKTA	NC_012154.1_cp32_3	21670	21710	-	-2.64458	1.75e-05	0.00905	TTAATTTCTTTTAAAATTTTTAACGTTTCCAACTTACAATA
1	TTTAAATCTTTRAAAAATTGYAWTTATTAGRKRTTGYRKTA	NC_012154.1_cp32_3	21774	21814	-	-2.68072	1.77e-05	0.00905	TGGCAATTTTTAAATAATTATAAACTTGTGCTCTTGCGAGT
1	TTTAAATCTTTRAAAAATTGYAWTTATTAGRKRTTGYRKTA	NC_012154.1_cp32_3	29528	29568	-	-2.72892	1.8e-05	0.00905	TTAACGTTGTTATTCTGCTAAATTTATTAGACTTTGGCTTA
1	TTTAAATCTTTRAAAAATTGYAWTTATTAGRKRTTGYRKTA	NC_012154.1_cp32_3	26305	26345	+	-2.83735	1.86e-05	0.00918	TTTAGATACAAAAAAAGAAGAGTTTTTTGGAGATTTTAAAA
1	TTTAAATCTTTRAAAAATTGYAWTTATTAGRKRTTGYRKTA	NC_012154.1_cp32_3	22634	22674	-	-3.13855	2.05e-05	0.00945	TATAAAATTTTAATCATTTTTAATTAAAAAAATACTTATTA
1	TTTAAATCTTTRAAAAATTGYAWTTATTAGRKRTTGYRKTA	NC_012154.1_cp32_3	109	149	-	-3.15663	2.06e-05	0.00945	GTAATTTCTAAAAAATATTGAGTATTTGTATAGTTCTAGTG
1	TTTAAATCTTTRAAAAATTGYAWTTATTAGRKRTTGYRKTA	NC_012154.1_cp32_3	21792	21832	+	-3.15663	2.06e-05	0.00945	TTATAATTATTTAAAAATTGCCAATGCAATAGAAGATGGGA
1	TTTAAATCTTTRAAAAATTGYAWTTATTAGRKRTTGYRKTA	NC_012154.1_cp32_3	24474	24514	+	-3.16265	2.07e-05	0.00945	ACTAAAAAATTAAAAAAATAAATTTAATATAGGAGGATTAA
1	TTTAAATCTTTRAAAAATTGYAWTTATTAGRKRTTGYRKTA	NC_012154.1_cp32_3	16013	16053	-	-3.45181	2.26e-05	0.00994	TTTTGATATATTCTTTCATGATTTTGTTACGTGTTGCTTTA
1	TTTAAATCTTTRAAAAATTGYAWTTATTAGRKRTTGYRKTA	NC_012154.1_cp32_3	21660	21700	-	-3.48193	2.28e-05	0.00994	TTAAAATTTTTAACGTTTCCAACTTACAATAAATTTCTTTT
1	TTTAAATCTTTRAAAAATTGYAWTTATTAGRKRTTGYRKTA	NC_012154.1_cp32_3	9021	9061	-	-3.48795	2.29e-05	0.00994	TTCCCATTTTGGAAATATCTTGTTCAATAGCCTTTTTTGTT
1	TTTAAATCTTTRAAAAATTGYAWTTATTAGRKRTTGYRKTA	NC_012154.1_cp32_3	18764	18804	+	-3.62651	2.39e-05	0.01	TAAATATATAACAAAAACTATTTTTGTAAGGATTTTTAAAA
1	TTTAAATCTTTRAAAAATTGYAWTTATTAGRKRTTGYRKTA	NC_012154.1_cp32_3	23544	23584	-	-3.6506	2.41e-05	0.01	TATTCTTATACAAAATATTAATATTATCACCATGTGCTTTA
1	TTTAAATCTTTRAAAAATTGYAWTTATTAGRKRTTGYRKTA	NC_012154.1_cp32_3	25632	25672	+	-3.68072	2.43e-05	0.01	TTTCATTTTCTAGAATTTTGTTTTTATTTAATGCATTTTGG
1	TTTAAATCTTTRAAAAATTGYAWTTATTAGRKRTTGYRKTA	NC_012154.1_cp32_3	26303	26343	-	-3.72289	2.46e-05	0.01	TTAAAATCTCCAAAAAACTCTTCTTTTTTTGTATCTAAAAA
1	TTTAAATCTTTRAAAAATTGYAWTTATTAGRKRTTGYRKTA	NC_012154.1_cp32_3	1940	1980	-	-3.78313	2.51e-05	0.01	TTTATGTCTTTTTAGATTTTCATAAAATTGAATTCGTCTTT
1	TTTAAATCTTTRAAAAATTGYAWTTATTAGRKRTTGYRKTA	NC_012154.1_cp32_3	11972	12012	-	-3.87349	2.58e-05	0.0101	TTTTAATTATAAAAATGTTTGAATAAATCCAATTTTTTATA
1	TTTAAATCTTTRAAAAATTGYAWTTATTAGRKRTTGYRKTA	NC_012154.1_cp32_3	25813	25853	-	-3.96988	2.66e-05	0.0101	ATAAAATTTGACTAAAATTTTCTGTTTTTGGTACAATATAA
1	TTTAAATCTTTRAAAAATTGYAWTTATTAGRKRTTGYRKTA	NC_012154.1_cp32_3	21418	21458	-	-4.0241	2.7e-05	0.0101	TATAATCTTTATTCAAATCAAAATTATTATTTTCTGCTATT
1	TTTAAATCTTTRAAAAATTGYAWTTATTAGRKRTTGYRKTA	NC_012154.1_cp32_3	23691	23731	+	-4.18675	2.84e-05	0.0101	TTTAGAGCTTTTAGAAATTAAAAATAGCGACTCTCATTATA
1	TTTAAATCTTTRAAAAATTGYAWTTATTAGRKRTTGYRKTA	NC_012154.1_cp32_3	19011	19051	+	-4.19277	2.85e-05	0.0101	AATTAATAATTAAAATTTAATATTTTTTTAGAAAAGTATTT
1	TTTAAATCTTTRAAAAATTGYAWTTATTAGRKRTTGYRKTA	NC_012154.1_cp32_3	27633	27673	-	-4.21084	2.87e-05	0.0101	TTTATATGAATCAAAAACAAATATTTTTATTATTTTTATTA
1	TTTAAATCTTTRAAAAATTGYAWTTATTAGRKRTTGYRKTA	NC_012154.1_cp32_3	29198	29238	+	-4.21084	2.87e-05	0.0101	TTCAATTTTTACACAAATAAATATTACTGATGATTATGTAT
1	TTTAAATCTTTRAAAAATTGYAWTTATTAGRKRTTGYRKTA	NC_012154.1_cp32_3	22409	22449	-	-4.27711	2.92e-05	0.0101	TTTTGGTATTTAAACTTTTCTCTACGTTATCTATTTTAGCA
1	TTTAAATCTTTRAAAAATTGYAWTTATTAGRKRTTGYRKTA	NC_012154.1_cp32_3	22376	22416	-	-4.30723	2.95e-05	0.0101	TTTTAGCATTTAAATTTTTCTCTACGCTATCTATTTTGGCA
1	TTTAAATCTTTRAAAAATTGYAWTTATTAGRKRTTGYRKTA	NC_012154.1_cp32_3	12551	12591	-	-4.33133	2.97e-05	0.0101	CTTAAGGTTTTTAAAAATATAAACAATTTTTGCTTTTGTTC
1	TTTAAATCTTTRAAAAATTGYAWTTATTAGRKRTTGYRKTA	NC_012154.1_cp32_3	2334	2374	-	-4.34337	2.99e-05	0.0101	TTAAATACCCAGTAAAGTTATTTGTAATTGGTATAACAGTT
1	TTTAAATCTTTRAAAAATTGYAWTTATTAGRKRTTGYRKTA	NC_012154.1_cp32_3	12229	12269	-	-4.38554	3.02e-05	0.0101	TTTAACAGTGTCAGAGATTAAATTTAATGTTTTTGGGCTAA
1	TTTAAATCTTTRAAAAATTGYAWTTATTAGRKRTTGYRKTA	NC_012154.1_cp32_3	22714	22754	+	-4.40361	3.04e-05	0.0101	TTGAATTTTTTAACAAGATAATTTAAATAGGTTCTTTTATT
1	TTTAAATCTTTRAAAAATTGYAWTTATTAGRKRTTGYRKTA	NC_012154.1_cp32_3	19996	20036	-	-4.63253	3.26e-05	0.0106	GTTGTTCAATAAGAATATTGAAAATGTTTGCCTTTAAATTT
1	TTTAAATCTTTRAAAAATTGYAWTTATTAGRKRTTGYRKTA	NC_012154.1_cp32_3	12145	12185	-	-4.63855	3.27e-05	0.0106	GTTATTTTTATCAAAAATATTAACGCTTGATTGAAGTAGTA
1	TTTAAATCTTTRAAAAATTGYAWTTATTAGRKRTTGYRKTA	NC_012154.1_cp32_3	14478	14518	-	-4.71084	3.34e-05	0.0107	ATTATATCTTTAAAATAGCCTAGTTCTTCACCTTTAAATGT
1	TTTAAATCTTTRAAAAATTGYAWTTATTAGRKRTTGYRKTA	NC_012154.1_cp32_3	24633	24673	-	-4.93976	3.59e-05	0.0111	TATAAATCTATAATACGCTGCATTTATCTCATACACACTAA
1	TTTAAATCTTTRAAAAATTGYAWTTATTAGRKRTTGYRKTA	NC_012154.1_cp32_3	15200	15240	-	-4.98193	3.63e-05	0.0111	TTTAAATTGATAAGAAGTTCAGTTAATTTAATAGTATCCAT
1	TTTAAATCTTTRAAAAATTGYAWTTATTAGRKRTTGYRKTA	NC_012154.1_cp32_3	21321	21361	+	-4.98795	3.64e-05	0.0111	TTAAAAAAAATAAAACACATAAAACATTAGTTGAAATGTTA
1	TTTAAATCTTTRAAAAATTGYAWTTATTAGRKRTTGYRKTA	NC_012154.1_cp32_3	12404	12444	+	-5.04217	3.7e-05	0.0111	TGAAACTTCTAGAATTACTGCTGATATTAATAGTTTGTTTA
1	TTTAAATCTTTRAAAAATTGYAWTTATTAGRKRTTGYRKTA	NC_012154.1_cp32_3	12549	12589	-	-5.09036	3.75e-05	0.0111	TAAGGTTTTTAAAAATATAAACAATTTTTGCTTTTGTTCTT
1	TTTAAATCTTTRAAAAATTGYAWTTATTAGRKRTTGYRKTA	NC_012154.1_cp32_3	16748	16788	-	-5.12048	3.79e-05	0.0111	TATCCTTTTGTAAATTCTTTTCTACATTATCTATCTTGGTA
1	TTTAAATCTTTRAAAAATTGYAWTTATTAGRKRTTGYRKTA	NC_012154.1_cp32_3	26082	26122	-	-5.15663	3.83e-05	0.0111	TTCAAAGATTTAAATATATAATTTTGTTACATTCAGCTGTT
1	TTTAAATCTTTRAAAAATTGYAWTTATTAGRKRTTGYRKTA	NC_012154.1_cp32_3	6207	6247	+	-5.1988	3.88e-05	0.0111	GTTTAAGGCTTATGCAACTGAAAATAATTTTGAGTGCGATA
1	TTTAAATCTTTRAAAAATTGYAWTTATTAGRKRTTGYRKTA	NC_012154.1_cp32_3	20667	20707	-	-5.20482	3.89e-05	0.0111	TCTAAATCTGTAAACATACTAAATAAAACTTTGTTGTAGTG
1	TTTAAATCTTTRAAAAATTGYAWTTATTAGRKRTTGYRKTA	NC_012154.1_cp32_3	23600	23640	+	-5.21687	3.9e-05	0.0111	TTGATAAGTATAATTATTTCAAAAAAATGGGTAGTGTAGAA
1	TTTAAATCTTTRAAAAATTGYAWTTATTAGRKRTTGYRKTA	NC_012154.1_cp32_3	22496	22536	-	-5.24096	3.93e-05	0.0111	TATCTTTTTGTAAAGCTTTTTCTACATTGTCTATTTTAGTA
1	TTTAAATCTTTRAAAAATTGYAWTTATTAGRKRTTGYRKTA	NC_012154.1_cp32_3	18997	19037	+	-5.29518	4e-05	0.0111	TATTAATTTAACAAAATTAATAATTAAAATTTAATATTTTT
1	TTTAAATCTTTRAAAAATTGYAWTTATTAGRKRTTGYRKTA	NC_012154.1_cp32_3	19964	20004	-	-5.36145	4.08e-05	0.0112	TTTAAATTTTGATAATTTTGTTGAGAATTTTCTTTTTTTCT
1	TTTAAATCTTTRAAAAATTGYAWTTATTAGRKRTTGYRKTA	NC_012154.1_cp32_3	23955	23995	+	-5.48193	4.23e-05	0.0115	TATAAATTTAAAAAAAGATATTTATAGTAACTATAGAGAGG
1	TTTAAATCTTTRAAAAATTGYAWTTATTAGRKRTTGYRKTA	NC_012154.1_cp32_3	19589	19629	-	-5.63855	4.43e-05	0.0119	TTACAATTATTGAAATAATTTCTTAGTTGATATTTCTCTTT
1	TTTAAATCTTTRAAAAATTGYAWTTATTAGRKRTTGYRKTA	NC_012154.1_cp32_3	12640	12680	+	-5.6506	4.45e-05	0.0119	TTTAAAACTGTTAAAAATTAATAATCTTCACGCTGTAAAAA
1	TTTAAATCTTTRAAAAATTGYAWTTATTAGRKRTTGYRKTA	NC_012154.1_cp32_3	11964	12004	+	-5.71687	4.54e-05	0.012	CAAGAAGATATAAAAAATTGGATTTATTCAAACATTTTTAT
1	TTTAAATCTTTRAAAAATTGYAWTTATTAGRKRTTGYRKTA	NC_012154.1_cp32_3	28407	28447	-	-5.81928	4.68e-05	0.0122	TGTAGTGTTGTAAAAAGTTTTGTTTGATATAAGTTCACTTG
1	TTTAAATCTTTRAAAAATTGYAWTTATTAGRKRTTGYRKTA	NC_012154.1_cp32_3	16386	16426	-	-5.95181	4.87e-05	0.0123	TTTACATTTTTAATTGGGAATATTTATTATAGACTTTTTCC
1	TTTAAATCTTTRAAAAATTGYAWTTATTAGRKRTTGYRKTA	NC_012154.1_cp32_3	26921	26961	-	-5.96988	4.9e-05	0.0123	TTATGATTGTAAAAAAAATTTTTCTATTCTTTTTTATTATA
1	TTTAAATCTTTRAAAAATTGYAWTTATTAGRKRTTGYRKTA	NC_012154.1_cp32_3	20950	20990	-	-5.98795	4.93e-05	0.0123	CATTTTCTTTTAAAATTTCATAAATATTAAATTTGGTAAAA
1	TTTAAATCTTTRAAAAATTGYAWTTATTAGRKRTTGYRKTA	NC_012154.1_cp32_3	17085	17125	+	-6.01205	4.96e-05	0.0123	ATCAATTCAAATAATAATTGTTTATCCCATATTTAGTATTA
1	TTTAAATCTTTRAAAAATTGYAWTTATTAGRKRTTGYRKTA	NC_012154.1_cp32_3	5465	5505	-	-6.07831	5.06e-05	0.0123	TTTCAAGCTTTACAACAGTCCCTTTATAAAACTTTAAGGGT
1	TTTAAATCTTTRAAAAATTGYAWTTATTAGRKRTTGYRKTA	NC_012154.1_cp32_3	27674	27714	+	-6.09639	5.09e-05	0.0123	TGCTCCTTTTTGGATATTTGAAATGTTTGGTTTTTATATTA
1	TTTAAATCTTTRAAAAATTGYAWTTATTAGRKRTTGYRKTA	NC_012154.1_cp32_3	11971	12011	-	-6.10843	5.11e-05	0.0123	TTTAATTATAAAAATGTTTGAATAAATCCAATTTTTTATAT
1	TTTAAATCTTTRAAAAATTGYAWTTATTAGRKRTTGYRKTA	NC_012154.1_cp32_3	23745	23785	-	-6.12048	5.13e-05	0.0123	ATTTACTACTTAAAAAATTTCTATTTTTATTGTACTCAGCA
1	TTTAAATCTTTRAAAAATTGYAWTTATTAGRKRTTGYRKTA	NC_012154.1_cp32_3	22835	22875	+	-6.13253	5.14e-05	0.0123	GTGAATTCGTTTAAACCCTAGCTTTATTAAGTTTTTTAACA
1	TTTAAATCTTTRAAAAATTGYAWTTATTAGRKRTTGYRKTA	NC_012154.1_cp32_3	20945	20985	+	-6.22289	5.29e-05	0.0123	ATTAATTTTACCAAATTTAATATTTATGAAATTTTAAAAGA
1	TTTAAATCTTTRAAAAATTGYAWTTATTAGRKRTTGYRKTA	NC_012154.1_cp32_3	11532	11572	-	-6.26506	5.35e-05	0.0123	CATATCCCCGTAAACCAGTACCAATATCGGCTATTACGTTA
1	TTTAAATCTTTRAAAAATTGYAWTTATTAGRKRTTGYRKTA	NC_012154.1_cp32_3	27220	27260	-	-6.27108	5.36e-05	0.0123	CAAAAATTTGTAAATAATAGAGTTATGTGGGAAATTTGGAA
1	TTTAAATCTTTRAAAAATTGYAWTTATTAGRKRTTGYRKTA	NC_012154.1_cp32_3	4154	4194	-	-6.27711	5.37e-05	0.0123	TTACTACCTCAGAACTAAAACCAATAGTTGAGATAGTATTA
1	TTTAAATCTTTRAAAAATTGYAWTTATTAGRKRTTGYRKTA	NC_012154.1_cp32_3	23565	23605	+	-6.28313	5.38e-05	0.0123	TAATATTTTGTATAAGAATAAATATGCTAACGGTGTTGATA
1	TTTAAATCTTTRAAAAATTGYAWTTATTAGRKRTTGYRKTA	NC_012154.1_cp32_3	26995	27035	+	-6.3253	5.45e-05	0.0124	TTATATTATTTAAAATACGTACTATATTTCTTGTATAGTTT
1	TTTAAATCTTTRAAAAATTGYAWTTATTAGRKRTTGYRKTA	NC_012154.1_cp32_3	12621	12661	-	-6.42169	5.61e-05	0.0126	ATTAATTTTTAACAGTTTTAAAAGTAAGAAGTAGTCCAGTC
1	TTTAAATCTTTRAAAAATTGYAWTTATTAGRKRTTGYRKTA	NC_012154.1_cp32_3	22061	22101	+	-6.46988	5.69e-05	0.0126	TAAAAAAATATAAAGAATTAAAAGGATAATAAAGGGGATTT
1	TTTAAATCTTTRAAAAATTGYAWTTATTAGRKRTTGYRKTA	NC_012154.1_cp32_3	25393	25433	+	-6.48193	5.71e-05	0.0126	GGTTTTGCTTAAAAAAGTTGAAATATCTTGCATTTTTACTT
1	TTTAAATCTTTRAAAAATTGYAWTTATTAGRKRTTGYRKTA	NC_012154.1_cp32_3	23673	23713	-	-6.63855	5.98e-05	0.013	TTTTAATTTCTAAAAGCTCTAAATCACCAGCATTATTGATA
1	TTTAAATCTTTRAAAAATTGYAWTTATTAGRKRTTGYRKTA	NC_012154.1_cp32_3	19505	19545	+	-6.64458	5.99e-05	0.013	AATATTTCTATAAATGGTAGTGTAAATTCAGTGGAGTGTTT
1	TTTAAATCTTTRAAAAATTGYAWTTATTAGRKRTTGYRKTA	NC_012154.1_cp32_3	16570	16610	+	-6.65663	6.01e-05	0.013	AACAAATATATAAAGAATTTCTTAGACTGGGTATGGAACAA
1	TTTAAATCTTTRAAAAATTGYAWTTATTAGRKRTTGYRKTA	NC_012154.1_cp32_3	20893	20933	-	-6.75301	6.19e-05	0.0132	CTAATTTTTCGTAAAAATAACTAGTAATAGATGCTTGAGTA
1	TTTAAATCTTTRAAAAATTGYAWTTATTAGRKRTTGYRKTA	NC_012154.1_cp32_3	17671	17711	-	-6.80723	6.29e-05	0.0133	TTTATAAAACAAAAGTATTAAAATTCTTTTGCATGTTGAAA
1	TTTAAATCTTTRAAAAATTGYAWTTATTAGRKRTTGYRKTA	NC_012154.1_cp32_3	21243	21283	+	-6.92169	6.51e-05	0.0136	TAGAAAGTTTAGATTTATTTAATTTCTTTGTAAGAAAATTA
1	TTTAAATCTTTRAAAAATTGYAWTTATTAGRKRTTGYRKTA	NC_012154.1_cp32_3	21603	21643	-	-6.94578	6.55e-05	0.0136	ATTTTTCTTTTAACGAATTATAATGATTTAATACACTATCA
1	TTTAAATCTTTRAAAAATTGYAWTTATTAGRKRTTGYRKTA	NC_012154.1_cp32_3	28805	28845	+	-6.95181	6.56e-05	0.0136	TACAAATAATTCATATATTCTGATTGATTCACTACGTATTA
1	TTTAAATCTTTRAAAAATTGYAWTTATTAGRKRTTGYRKTA	NC_012154.1_cp32_3	18772	18812	-	-7.03012	6.72e-05	0.0138	TGAACTTTTTTTAAAAATCCTTACAAAAATAGTTTTTGTTA
1	TTTAAATCTTTRAAAAATTGYAWTTATTAGRKRTTGYRKTA	NC_012154.1_cp32_3	21498	21538	-	-7.08434	6.83e-05	0.0139	CCTTTGACATTAAACATGTCTAATTATTAGACTTTATATTT
1	TTTAAATCTTTRAAAAATTGYAWTTATTAGRKRTTGYRKTA	NC_012154.1_cp32_3	27293	27333	-	-7.13855	6.93e-05	0.0139	TGCAAACATTAGTAAAGTGAAAATTAAATTTTTTTTTGATA
1	TTTAAATCTTTRAAAAATTGYAWTTATTAGRKRTTGYRKTA	NC_012154.1_cp32_3	6563	6603	+	-7.18675	7.03e-05	0.0139	TTTACATTTATCCAATATCTAACATGCAAACAGTTGGGCTT
1	TTTAAATCTTTRAAAAATTGYAWTTATTAGRKRTTGYRKTA	NC_012154.1_cp32_3	17984	18024	+	-7.18675	7.03e-05	0.0139	TTTAAGTTTTTATTAAAGTTGTTTAGTTGATTTTTTTCTTG
1	TTTAAATCTTTRAAAAATTGYAWTTATTAGRKRTTGYRKTA	NC_012154.1_cp32_3	27599	27639	-	-7.19277	7.05e-05	0.0139	TTTATTATTTTTAAAAGTAACAATAAGTTTTTCTTATGATC
1	TTTAAATCTTTRAAAAATTGYAWTTATTAGRKRTTGYRKTA	NC_012154.1_cp32_3	21453	21493	+	-7.24699	7.16e-05	0.014	ATTATATAAAAGAATATGAAAATATTTTAGAAATTTTTTTA
1	TTTAAATCTTTRAAAAATTGYAWTTATTAGRKRTTGYRKTA	NC_012154.1_cp32_3	29197	29237	+	-7.29518	7.26e-05	0.0141	ATTCAATTTTTACACAAATAAATATTACTGATGATTATGTA
1	TTTAAATCTTTRAAAAATTGYAWTTATTAGRKRTTGYRKTA	NC_012154.1_cp32_3	18985	19025	-	-7.31928	7.31e-05	0.0141	TTTTAATTATTAATTTTGTTAAATTAATACATAAATTTGTA
1	TTTAAATCTTTRAAAAATTGYAWTTATTAGRKRTTGYRKTA	NC_012154.1_cp32_3	5493	5533	+	-7.3494	7.38e-05	0.0141	GTAAAGCTTGAAAATGATTCTTCTTATCAGAGAGTATTTGA
1	TTTAAATCTTTRAAAAATTGYAWTTATTAGRKRTTGYRKTA	NC_012154.1_cp32_3	25744	25784	-	-7.37952	7.44e-05	0.0141	TTTACTTAATTTAAAAGTAACACTTATAAGGAGCTTGTCTT
1	TTTAAATCTTTRAAAAATTGYAWTTATTAGRKRTTGYRKTA	NC_012154.1_cp32_3	25772	25812	-	-7.45783	7.62e-05	0.0141	ATTACATTTTTCATCTATTTTTATTACTTTTACTTAATTTA
1	TTTAAATCTTTRAAAAATTGYAWTTATTAGRKRTTGYRKTA	NC_012154.1_cp32_3	5671	5711	-	-7.46386	7.63e-05	0.0141	TTCAAAGTAAACTAAATCTGCAATTGATATTCGGTCTTTTA
1	TTTAAATCTTTRAAAAATTGYAWTTATTAGRKRTTGYRKTA	NC_012154.1_cp32_3	26101	26141	+	-7.46386	7.63e-05	0.0141	ATTATATATTTAAATCTTTGAAAAATTGCAATTATTGGGTA
1	TTTAAATCTTTRAAAAATTGYAWTTATTAGRKRTTGYRKTA	NC_012154.1_cp32_3	23837	23877	+	-7.48193	7.67e-05	0.0141	TTGAGTATTGTAATTTATTCTTTTTAATCGATGCAGCACCA
1	TTTAAATCTTTRAAAAATTGYAWTTATTAGRKRTTGYRKTA	NC_012154.1_cp32_3	14258	14298	-	-7.54217	7.81e-05	0.0141	CTTAGTTGTTAAAAGTGATAATATTGTTACCATCTGTATTA
1	TTTAAATCTTTRAAAAATTGYAWTTATTAGRKRTTGYRKTA	NC_012154.1_cp32_3	18638	18678	-	-7.57229	7.88e-05	0.0141	TTATTTTTTTTAAAAAAATTTTTTGTAAAGAAGTTGGCAAA
1	TTTAAATCTTTRAAAAATTGYAWTTATTAGRKRTTGYRKTA	NC_012154.1_cp32_3	8920	8960	+	-7.57831	7.89e-05	0.0141	TTAAATTAGAAAAAGAATTGTATGAGTTAATTCTAGGCAAA
1	TTTAAATCTTTRAAAAATTGYAWTTATTAGRKRTTGYRKTA	NC_012154.1_cp32_3	19705	19745	+	-7.58434	7.9e-05	0.0141	CTTAAAACAAAATGAAATTGCTCTAATAAAACGTTTTAGTC
1	TTTAAATCTTTRAAAAATTGYAWTTATTAGRKRTTGYRKTA	NC_012154.1_cp32_3	25402	25442	+	-7.59036	7.92e-05	0.0141	TAAAAAAGTTGAAATATCTTGCATTTTTACTTTTTGCATTT
1	TTTAAATCTTTRAAAAATTGYAWTTATTAGRKRTTGYRKTA	NC_012154.1_cp32_3	9773	9813	+	-7.62048	7.99e-05	0.0141	GTGAGCTTTTTGAACTACTAAAAAAGTCAGGTGTTGGTGAC
1	TTTAAATCTTTRAAAAATTGYAWTTATTAGRKRTTGYRKTA	NC_012154.1_cp32_3	23262	23302	-	-7.66265	8.09e-05	0.0141	GTAATTTCTTTCCTATCTTGCTTAATTTACTTTTTTCTTTA
1	TTTAAATCTTTRAAAAATTGYAWTTATTAGRKRTTGYRKTA	NC_012154.1_cp32_3	3931	3971	+	-7.68072	8.13e-05	0.0141	GTAGAAATTAATAAAATTTGGGAGGATTTAATATGGAATTA
1	TTTAAATCTTTRAAAAATTGYAWTTATTAGRKRTTGYRKTA	NC_012154.1_cp32_3	22052	22092	+	-7.68675	8.14e-05	0.0141	ATAAACTTTTAAAAAAATATAAAGAATTAAAAGGATAATAA
1	TTTAAATCTTTRAAAAATTGYAWTTATTAGRKRTTGYRKTA	NC_012154.1_cp32_3	18656	18696	+	-7.74699	8.29e-05	0.0142	AAAAATTTTTTTAAAAAAAATAAGGCTTGGCTAGTACTTTG
1	TTTAAATCTTTRAAAAATTGYAWTTATTAGRKRTTGYRKTA	NC_012154.1_cp32_3	21264	21304	+	-7.76506	8.33e-05	0.0142	ATTTCTTTGTAAGAAAATTAAATTTATTTTTACCTATATTT
1	TTTAAATCTTTRAAAAATTGYAWTTATTAGRKRTTGYRKTA	NC_012154.1_cp32_3	4477	4517	-	-7.93976	8.76e-05	0.0147	TTCAATCTTTTCAAAGATTTTATCCATTTTGTCTTTATCCC
1	TTTAAATCTTTRAAAAATTGYAWTTATTAGRKRTTGYRKTA	NC_012154.1_cp32_3	19002	19042	-	-7.94578	8.78e-05	0.0147	TCTAAAAAAATATTAAATTTTAATTATTAATTTTGTTAAAT
1	TTTAAATCTTTRAAAAATTGYAWTTATTAGRKRTTGYRKTA	NC_012154.1_cp32_3	6373	6413	+	-7.98193	8.87e-05	0.0147	GAAAATGCTTTGGAATTTAGTATAAATTTTCAAATATATAT
1	TTTAAATCTTTRAAAAATTGYAWTTATTAGRKRTTGYRKTA	NC_012154.1_cp32_3	21645	21685	-	-7.98795	8.89e-05	0.0147	TTTCCAACTTACAATAAATTTCTTTTTTAGAATTAATTTTT
1	TTTAAATCTTTRAAAAATTGYAWTTATTAGRKRTTGYRKTA	NC_012154.1_cp32_3	28490	28530	+	-7.98795	8.89e-05	0.0147	TGTAAAGCTAACAAATTCTTCAATTAATTTTGATAAGTTTG
1	TTTAAATCTTTRAAAAATTGYAWTTATTAGRKRTTGYRKTA	NC_012154.1_cp32_3	22032	22072	-	-8.01205	8.95e-05	0.0147	TATATTTTTTTAAAAGTTTATTAAGAAAATCCTTTTGATTT
1	TTTAAATCTTTRAAAAATTGYAWTTATTAGRKRTTGYRKTA	NC_012154.1_cp32_3	27619	27659	+	-8.04819	9.04e-05	0.0147	GTTACTTTTAAAAATAATAAAAATAATAAAAATATTTGTTT
1	TTTAAATCTTTRAAAAATTGYAWTTATTAGRKRTTGYRKTA	NC_012154.1_cp32_3	15812	15852	-	-8.06627	9.09e-05	0.0147	CTTTACTAAAAGTATTAATGTAATTATGATCTATGTTTGTA
1	TTTAAATCTTTRAAAAATTGYAWTTATTAGRKRTTGYRKTA	NC_012154.1_cp32_3	20028	20068	-	-8.09639	9.17e-05	0.0148	CTTTAGAATTTCAATATTTGTATCTTTTTTTAGTTGTTCAA
1	TTTAAATCTTTRAAAAATTGYAWTTATTAGRKRTTGYRKTA	NC_012154.1_cp32_3	3363	3403	-	-8.19277	9.43e-05	0.0151	TGATAATCTTTTAATAATTGCGTTGTGTCTGCCATTTATTT
1	TTTAAATCTTTRAAAAATTGYAWTTATTAGRKRTTGYRKTA	NC_012154.1_cp32_3	26124	26164	-	-8.22892	9.53e-05	0.0151	CGTAACTCTAAAGAATAATGCAATACCCAATAATTGCAATT
1	TTTAAATCTTTRAAAAATTGYAWTTATTAGRKRTTGYRKTA	NC_012154.1_cp32_3	23924	23964	+	-8.23494	9.55e-05	0.0151	TTGAATTTGTTAATAAATGTGAATTAGAAATTATAAATTTA
1	TTTAAATCTTTRAAAAATTGYAWTTATTAGRKRTTGYRKTA	NC_012154.1_cp32_3	24920	24960	-	-8.24699	9.58e-05	0.0151	CTTAAACTTTAGTAAAACTATTTCAGTTTAAATATACGTTT
1	TTTAAATCTTTRAAAAATTGYAWTTATTAGRKRTTGYRKTA	NC_012154.1_cp32_3	18977	19017	-	-8.36145	9.9e-05	0.0154	ATTAATTTTGTTAAATTAATACATAAATTTGTAATTTAGTA
1	TTTAAATCTTTRAAAAATTGYAWTTATTAGRKRTTGYRKTA	NC_012154.1_cp32_3	11981	12021	+	-8.36747	9.92e-05	0.0154	TTGGATTTATTCAAACATTTTTATAATTAAAATTGGCACTG
# FIMO (Find Individual Motif Occurrences): Version 5.5.5 compiled on Dec 6 2023 at 19:32:37
# The format of this file is described at https://meme-suite.org/meme/doc/fimo-output-format.html#tsv_results.
# fimo --oc . --verbosity 1 --bgfile --nrdb-- --thresh 1.0E-4 motifs.meme NC_012154.1_cp32_3.fa
