## Supplementary material for "Characterization and genomic analysis of the Lyme disease spirochete bacteriophage ϕBB-1": Supp data file 1: fimo_motif4_cp32-5.tsv

motif_id	motif_alt_id	sequence_name	start	stop	strand	score	p-value	q-value	matched_sequence
1	TTTAAATCTTTRAAAAATTGYAWTTATTAGRKRTTGYRKTA	NC_012149.1_cp32_5	26331	26371	+	62.2771	1.79e-22	4.47e-18	TTTAAATCTTTGAAAAATTGTATTTATTAGCTGTTGCGTTA
1	TTTAAATCTTTRAAAAATTGYAWTTATTAGRKRTTGYRKTA	NC_012149.1_cp32_5	19184	19224	+	15.0241	2.59e-08	0.000325	TTTATATTTTTACTAAATTAAAATTTTTTTATATTAATTTA
1	TTTAAATCTTTRAAAAATTGYAWTTATTAGRKRTTGYRKTA	NC_012149.1_cp32_5	1933	1973	-	6.1506	8.62e-07	0.00491	TTTAGATTTTCATAAAATTGAATTCGTCTTTGCTTGTATGT
1	TTTAAATCTTTRAAAAATTGYAWTTATTAGRKRTTGYRKTA	NC_012149.1_cp32_5	25758	25798	-	6.11446	8.73e-07	0.00491	TTTAACCCCTAAAAGTATTAAATTAATTCTAAAATGTGCCA
1	TTTAAATCTTTRAAAAATTGYAWTTATTAGRKRTTGYRKTA	NC_012149.1_cp32_5	24873	24913	-	5.28916	1.18e-06	0.00491	TATAAATCTATAATACGCTGTATTTATTTCATATGCATTAA
1	TTTAAATCTTTRAAAAATTGYAWTTATTAGRKRTTGYRKTA	NC_012149.1_cp32_5	17055	17095	-	5.1747	1.23e-06	0.00491	TTAAATTCTTTTCAACATTGTCTATTTTGGCATTTAAATTC
1	TTTAAATCTTTRAAAAATTGYAWTTATTAGRKRTTGYRKTA	NC_012149.1_cp32_5	16191	16231	-	4.51205	1.56e-06	0.00491	TTTTAGTGTTTGAATAATTGGAGGTTTTGGCTCTTCTGGGA
1	TTTAAATCTTTRAAAAATTGYAWTTATTAGRKRTTGYRKTA	NC_012149.1_cp32_5	3270	3310	+	4.41566	1.62e-06	0.00491	TATTAATTTGATAAAAGTTGCAATTTTTGGAAATAGAGGCC
1	TTTAAATCTTTRAAAAATTGYAWTTATTAGRKRTTGYRKTA	NC_012149.1_cp32_5	22896	22936	-	4.16867	1.77e-06	0.00491	CTTATTACTTTATAAAATTTTAATCATTCTCAATTGAAAAA
1	TTTAAATCTTTRAAAAATTGYAWTTATTAGRKRTTGYRKTA	NC_012149.1_cp32_5	16122	16162	+	2.92169	2.74e-06	0.00686	TGAAAATGCTTAAAAGATTGCATTGTCTGCTAATTGTTTTG
1	TTTAAATCTTTRAAAAATTGYAWTTATTAGRKRTTGYRKTA	NC_012149.1_cp32_5	27359	27399	+	2.09036	3.66e-06	0.00832	TGAATATCTTATAAAAATTAAGATAAGTACTGATAGTATTT
1	TTTAAATCTTTRAAAAATTGYAWTTATTAGRKRTTGYRKTA	NC_012149.1_cp32_5	9024	9064	-	1.55422	4.39e-06	0.00916	TTTCCATTTTGGAAATATCTTGTTCAATAGCCTTTTTTGTT
1	TTTAAATCTTTRAAAAATTGYAWTTATTAGRKRTTGYRKTA	NC_012149.1_cp32_5	5576	5616	+	1.20482	4.95e-06	0.00953	CATAAAGCCACAAGAACTTGCAATTCTTTATGATTCTGATA
1	TTTAAATCTTTRAAAAATTGYAWTTATTAGRKRTTGYRKTA	NC_012149.1_cp32_5	6386	6426	+	0.662651	5.94e-06	0.0106	TGGAATTTAGTATAAATTTTCAAATATATATTATTGCAATA
1	TTTAAATCTTTRAAAAATTGYAWTTATTAGRKRTTGYRKTA	NC_012149.1_cp32_5	12546	12586	-	0.192771	6.95e-06	0.0111	GATATATCTTTATTAAATACCAATTCAAAATTATTGCCTAA
1	TTTAAATCTTTRAAAAATTGYAWTTATTAGRKRTTGYRKTA	NC_012149.1_cp32_5	22307	22347	+	0.126506	7.11e-06	0.0111	AATAAACTTTTAAAAAAATATAAAGAATTAAAAGGATAATA
1	TTTAAATCTTTRAAAAATTGYAWTTATTAGRKRTTGYRKTA	NC_012149.1_cp32_5	13746	13786	-	-0.584337	9e-06	0.0118	TATGAACTTCAGTGCCATTGAATAAATTAGGTATTTTCATA
1	TTTAAATCTTTRAAAAATTGYAWTTATTAGRKRTTGYRKTA	NC_012149.1_cp32_5	13944	13984	+	-0.656627	9.21e-06	0.0118	TCAAACTTTACAAAGTATTACAAGCAATATTAATAGCGTTA
1	TTTAAATCTTTRAAAAATTGYAWTTATTAGRKRTTGYRKTA	NC_012149.1_cp32_5	25296	25336	+	-0.795181	9.64e-06	0.0118	CTTTAATTTGAAAAGAATTGTAGCCGTTAGATTTCAAATTT
1	TTTAAATCTTTRAAAAATTGYAWTTATTAGRKRTTGYRKTA	NC_012149.1_cp32_5	4741	4781	-	-0.963855	1.02e-05	0.0118	TTTAAATTTAATAAGTTCAGAATTTAGTGGATAAATGAGTA
1	TTTAAATCTTTRAAAAATTGYAWTTATTAGRKRTTGYRKTA	NC_012149.1_cp32_5	19942	19982	-	-1.07229	1.06e-05	0.0118	GAAAGATTTATTTAAATTTGTGTTTTTTAGCAATTTATTTT
1	TTTAAATCTTTRAAAAATTGYAWTTATTAGRKRTTGYRKTA	NC_012149.1_cp32_5	12456	12496	-	-1.09036	1.06e-05	0.0118	ACAAACTATTAATATTATTGCTAATTCTAGATGTTGCTATT
1	TTTAAATCTTTRAAAAATTGYAWTTATTAGRKRTTGYRKTA	NC_012149.1_cp32_5	20466	20506	+	-1.36747	1.16e-05	0.0118	ATTGAAACTGTAAAAAAAGGCAAATGTAAAGTTGAATGCCA
1	TTTAAATCTTTRAAAAATTGYAWTTATTAGRKRTTGYRKTA	NC_012149.1_cp32_5	12375	12415	+	-1.51807	1.22e-05	0.0118	ATCAATTCTAGAGAGTATTGTAAGTGCTATTAATGGAATTA
1	TTTAAATCTTTRAAAAATTGYAWTTATTAGRKRTTGYRKTA	NC_012149.1_cp32_5	27296	27336	+	-1.60843	1.26e-05	0.0118	AGGAGATTTAAGAAAAATTGGAATTAAAGAAAAAAGTGTTT
1	TTTAAATCTTTRAAAAATTGYAWTTATTAGRKRTTGYRKTA	NC_012149.1_cp32_5	23985	24025	-	-1.63253	1.27e-05	0.0118	ATTTACTGCTTAAAAAATTGCCATTTTTATTGTACTCAGCA
1	TTTAAATCTTTRAAAAATTGYAWTTATTAGRKRTTGYRKTA	NC_012149.1_cp32_5	19165	19205	-	-1.78916	1.33e-05	0.0118	TTTAATTTAGTAAAAATATAAATTGATTTTAATTTAAAATT
1	TTTAAATCTTTRAAAAATTGYAWTTATTAGRKRTTGYRKTA	NC_012149.1_cp32_5	13865	13905	+	-1.79518	1.34e-05	0.0118	TTAATGTAATAGAAAATATAAAATCAAGATATATTGCAATA
1	TTTAAATCTTTRAAAAATTGYAWTTATTAGRKRTTGYRKTA	NC_012149.1_cp32_5	22306	22346	-	-1.85542	1.36e-05	0.0118	ATTATCCTTTTAATTCTTTATATTTTTTTAAAAGTTTATTA
1	TTTAAATCTTTRAAAAATTGYAWTTATTAGRKRTTGYRKTA	NC_012149.1_cp32_5	21145	21185	-	-2	1.43e-05	0.0118	TAAAATTTTCCAAATTAACATTTTTATTTTGTATATTATTA
1	TTTAAATCTTTRAAAAATTGYAWTTATTAGRKRTTGYRKTA	NC_012149.1_cp32_5	23026	23066	+	-2.12651	1.49e-05	0.0118	TTTAATTCTAAATTGAACTGAATTTAATTGTTTAGTGAGTT
1	TTTAAATCTTTRAAAAATTGYAWTTATTAGRKRTTGYRKTA	NC_012149.1_cp32_5	23314	23354	+	-2.24096	1.54e-05	0.0118	AAAAAGCCTGACAAAAATAGTTTTTGCTATATACTTATTTA
1	TTTAAATCTTTRAAAAATTGYAWTTATTAGRKRTTGYRKTA	NC_012149.1_cp32_5	6176	6216	-	-2.53012	1.69e-05	0.0118	CTTAAACCCTTTAAATATTTGAGTTAAATGATTTAATACCA
1	TTTAAATCTTTRAAAAATTGYAWTTATTAGRKRTTGYRKTA	NC_012149.1_cp32_5	27911	27951	-	-2.6747	1.77e-05	0.0118	GTAAAGCAATTTATCAATTGTTAACATTAACTATTGTCTTG
1	TTTAAATCTTTRAAAAATTGYAWTTATTAGRKRTTGYRKTA	NC_012149.1_cp32_5	27756	27796	+	-2.69277	1.78e-05	0.0118	ATGATAAATAAAAAGAATTTATATTATTTTATATTTGCTTT
1	TTTAAATCTTTRAAAAATTGYAWTTATTAGRKRTTGYRKTA	NC_012149.1_cp32_5	6566	6606	+	-2.70482	1.79e-05	0.0118	TTTACATTTATCCAATATCTAATATGCAAACAGTTGGGCTT
1	TTTAAATCTTTRAAAAATTGYAWTTATTAGRKRTTGYRKTA	NC_012149.1_cp32_5	29678	29718	-	-2.72892	1.8e-05	0.0118	TTAACGTTGTTATTCTGCTAAATTTATTAGACTTTGGCTTA
1	TTTAAATCTTTRAAAAATTGYAWTTATTAGRKRTTGYRKTA	NC_012149.1_cp32_5	13627	13667	-	-2.83735	1.86e-05	0.0118	CTTGATTTTTTTTAAAATCGCTATCACCAATTTTTGCAATA
1	TTTAAATCTTTRAAAAATTGYAWTTATTAGRKRTTGYRKTA	NC_012149.1_cp32_5	19791	19831	-	-2.84337	1.87e-05	0.0118	TTTATTACTTGATATTTTTCTATTTCTTTAATCTTTCTTTC
1	TTTAAATCTTTRAAAAATTGYAWTTATTAGRKRTTGYRKTA	NC_012149.1_cp32_5	26181	26221	-	-2.92771	1.92e-05	0.0118	TATAAAACACATACAAATTAAATTTTCAAGTCTTTGCTATA
1	TTTAAATCTTTRAAAAATTGYAWTTATTAGRKRTTGYRKTA	NC_012149.1_cp32_5	18966	19006	-	-2.93976	1.92e-05	0.0118	AAAGAAGTTGTCAAAAATAGTTTTTGCTATATACTTATTTA
1	TTTAAATCTTTRAAAAATTGYAWTTATTAGRKRTTGYRKTA	NC_012149.1_cp32_5	24714	24754	+	-3.16265	2.07e-05	0.012	ACTAAAAAATTAAAAAAATAAATTTAATATAGGAGGATTAA
1	TTTAAATCTTTRAAAAATTGYAWTTATTAGRKRTTGYRKTA	NC_012149.1_cp32_5	24077	24117	+	-3.19277	2.08e-05	0.012	TTGAGTATTGTAATTTGTTCTTTTTAATAGATGCTGCACCA
1	TTTAAATCTTTRAAAAATTGYAWTTATTAGRKRTTGYRKTA	NC_012149.1_cp32_5	23784	23824	-	-3.25904	2.13e-05	0.012	TATTTTTATATAAAATATCAATATTATCACCGCATGCTTTA
1	TTTAAATCTTTRAAAAATTGYAWTTATTAGRKRTTGYRKTA	NC_012149.1_cp32_5	109	149	-	-3.30723	2.16e-05	0.012	ATAATTTCTAAAAAATATTGAGTATTTGTATAGTTCTATTG
1	TTTAAATCTTTRAAAAATTGYAWTTATTAGRKRTTGYRKTA	NC_012149.1_cp32_5	19174	19214	+	-3.45783	2.27e-05	0.0122	TTAAAATCAATTTATATTTTTACTAAATTAAAATTTTTTTA
1	TTTAAATCTTTRAAAAATTGYAWTTATTAGRKRTTGYRKTA	NC_012149.1_cp32_5	11652	11692	-	-3.48193	2.28e-05	0.0122	CATAATCTTCTAAAGCTTTGTAATTTTCATCTGCTTCAGTT
1	TTTAAATCTTTRAAAAATTGYAWTTATTAGRKRTTGYRKTA	NC_012149.1_cp32_5	27450	27490	+	-3.60241	2.37e-05	0.0123	TTTAATTATTTGATACAATTAAATTCGGATAAAATTGATTA
1	TTTAAATCTTTRAAAAATTGYAWTTATTAGRKRTTGYRKTA	NC_012149.1_cp32_5	10341	10381	-	-3.6506	2.41e-05	0.0123	TATTATTGATAATATTTTTATTTTTAATATTTATTTTGTTA
1	TTTAAATCTTTRAAAAATTGYAWTTATTAGRKRTTGYRKTA	NC_012149.1_cp32_5	1943	1983	-	-3.78313	2.51e-05	0.0124	TTTATGTCTTTTTAGATTTTCATAAAATTGAATTCGTCTTT
1	TTTAAATCTTTRAAAAATTGYAWTTATTAGRKRTTGYRKTA	NC_012149.1_cp32_5	23159	23199	+	-3.79518	2.52e-05	0.0124	AAAAAGCCTGACAAAAATAGTTTTTGTTATACATATGTATA
1	TTTAAATCTTTRAAAAATTGYAWTTATTAGRKRTTGYRKTA	NC_012149.1_cp32_5	25994	26034	-	-3.99398	2.68e-05	0.0127	TTTACATTTTTTATCTATTTTTATTACTTTTACTTAATTTA
1	TTTAAATCTTTRAAAAATTGYAWTTATTAGRKRTTGYRKTA	NC_012149.1_cp32_5	29201	29241	-	-4.18072	2.84e-05	0.0127	TATCATAAGTTGTAAAATTATACGTCTTGAAAGTTGCTATA
1	TTTAAATCTTTRAAAAATTGYAWTTATTAGRKRTTGYRKTA	NC_012149.1_cp32_5	19229	19269	+	-4.19277	2.85e-05	0.0127	AATTAATAATTAAAATTTAATATTTTTTTAGAAAAGTATTT
1	TTTAAATCTTTRAAAAATTGYAWTTATTAGRKRTTGYRKTA	NC_012149.1_cp32_5	10676	10716	+	-4.1988	2.85e-05	0.0127	TAATGATTGGTGAAAATATCTCATTAAATGGTGGGGTATTA
1	TTTAAATCTTTRAAAAATTGYAWTTATTAGRKRTTGYRKTA	NC_012149.1_cp32_5	29348	29388	+	-4.21084	2.87e-05	0.0127	TTCAATTTTTACACAAATAAATATTACTGATGATTATGTAT
1	TTTAAATCTTTRAAAAATTGYAWTTATTAGRKRTTGYRKTA	NC_012149.1_cp32_5	12606	12646	-	-4.23494	2.89e-05	0.0127	CTTAAGGTTTTTAAAAATATCAAAAATCTTTGTTTTTGTTC
1	TTTAAATCTTTRAAAAATTGYAWTTATTAGRKRTTGYRKTA	NC_012149.1_cp32_5	2337	2377	-	-4.34337	2.99e-05	0.0127	TTAAATACCCAGTAAAGTTATTTGTAATTGGTATAACAGTT
1	TTTAAATCTTTRAAAAATTGYAWTTATTAGRKRTTGYRKTA	NC_012149.1_cp32_5	4319	4359	+	-4.36145	3e-05	0.0127	GTATAAGCTTGCAAGTAGTGAAATTATTAAACTTATTAATC
1	TTTAAATCTTTRAAAAATTGYAWTTATTAGRKRTTGYRKTA	NC_012149.1_cp32_5	7973	8013	-	-4.44578	3.08e-05	0.0129	TTCAATGTTGAAAACATAAGTTATTGTTTTGGGATCTCTTA
1	TTTAAATCTTTRAAAAATTGYAWTTATTAGRKRTTGYRKTA	NC_012149.1_cp32_5	18029	18069	-	-4.57831	3.21e-05	0.0132	TTTATAAAACAAAAGTATTAAAATTCTTTTGTATGTTGAAA
1	TTTAAATCTTTRAAAAATTGYAWTTATTAGRKRTTGYRKTA	NC_012149.1_cp32_5	14533	14573	-	-4.71084	3.34e-05	0.0132	ATTATATCTTTAAAATAGCCTAGTTCTTCACCTTTAAATGT
1	TTTAAATCTTTRAAAAATTGYAWTTATTAGRKRTTGYRKTA	NC_012149.1_cp32_5	12284	12324	-	-4.8253	3.46e-05	0.0132	TTTAACAGTATCAGAAATTAGATTTAAAGTCTTTGGGCTAA
1	TTTAAATCTTTRAAAAATTGYAWTTATTAGRKRTTGYRKTA	NC_012149.1_cp32_5	27218	27258	-	-4.92771	3.57e-05	0.0132	CATACTCATTTTTAAAATCATAATTATCTAGTCTTTTATTT
1	TTTAAATCTTTRAAAAATTGYAWTTATTAGRKRTTGYRKTA	NC_012149.1_cp32_5	6393	6433	-	-4.94578	3.59e-05	0.0132	TTAACACTATTGCAATAATATATATTTGAAAATTTATACTA
1	TTTAAATCTTTRAAAAATTGYAWTTATTAGRKRTTGYRKTA	NC_012149.1_cp32_5	15255	15295	-	-4.98193	3.63e-05	0.0132	TTTAAATTGATAAGAAGTTCAGTTAATTTAATAGTATCCAT
1	TTTAAATCTTTRAAAAATTGYAWTTATTAGRKRTTGYRKTA	NC_012149.1_cp32_5	12018	12058	-	-5.01205	3.67e-05	0.0132	TAAAAATGTTTGAATAAATCCAATTTTTAACGTCCTCTTGT
1	TTTAAATCTTTRAAAAATTGYAWTTATTAGRKRTTGYRKTA	NC_012149.1_cp32_5	24195	24235	+	-5.09036	3.75e-05	0.0132	TATAAATTTGAAAAAAGATATTTATAGTAACTATAGAGAGG
1	TTTAAATCTTTRAAAAATTGYAWTTATTAGRKRTTGYRKTA	NC_012149.1_cp32_5	5468	5508	-	-5.10241	3.77e-05	0.0132	TTTCAAGCTTTACAACAGTACCTTTATAAAACTTTAAGGGT
1	TTTAAATCTTTRAAAAATTGYAWTTATTAGRKRTTGYRKTA	NC_012149.1_cp32_5	10329	10369	-	-5.11446	3.78e-05	0.0132	TATTTTTATTTTTAATATTTATTTTGTTAATTACCTTGTTA
1	TTTAAATCTTTRAAAAATTGYAWTTATTAGRKRTTGYRKTA	NC_012149.1_cp32_5	26304	26344	-	-5.15663	3.83e-05	0.0132	TTCAAAGATTTAAATATATAATTTTGTTACATTCAGCTGTT
1	TTTAAATCTTTRAAAAATTGYAWTTATTAGRKRTTGYRKTA	NC_012149.1_cp32_5	16616	16656	-	-5.18072	3.86e-05	0.0132	ACCCAGTCTAATAAATTCTTTATATATTTGTTCTTGAGTTA
1	TTTAAATCTTTRAAAAATTGYAWTTATTAGRKRTTGYRKTA	NC_012149.1_cp32_5	20889	20929	-	-5.20482	3.89e-05	0.0132	TCTAAATCTGTAAACATACTAAATAAAACTTTGTTGTAGTG
1	TTTAAATCTTTRAAAAATTGYAWTTATTAGRKRTTGYRKTA	NC_012149.1_cp32_5	21237	21277	+	-5.21084	3.89e-05	0.0132	TCAACATTGATAACAATTTAGATTTAATACCCAGTTATTTA
1	TTTAAATCTTTRAAAAATTGYAWTTATTAGRKRTTGYRKTA	NC_012149.1_cp32_5	19215	19255	+	-5.29518	4e-05	0.0133	TATTAATTTAACAAAATTAATAATTAAAATTTAATATTTTT
1	TTTAAATCTTTRAAAAATTGYAWTTATTAGRKRTTGYRKTA	NC_012149.1_cp32_5	21148	21188	-	-5.3253	4.03e-05	0.0133	TATTAAAATTTTCCAAATTAACATTTTTATTTTGTATATTA
1	TTTAAATCTTTRAAAAATTGYAWTTATTAGRKRTTGYRKTA	NC_012149.1_cp32_5	22290	22330	-	-5.46386	4.21e-05	0.0136	TTTATATTTTTTTAAAAGTTTATTAAGAAAATCTTTTTGAT
1	TTTAAATCTTTRAAAAATTGYAWTTATTAGRKRTTGYRKTA	NC_012149.1_cp32_5	11141	11181	-	-5.56627	4.34e-05	0.0136	TTTAGATTTTACAAAATTATAATTTGAAAACTCATTAGATA
1	TTTAAATCTTTRAAAAATTGYAWTTATTAGRKRTTGYRKTA	NC_012149.1_cp32_5	22965	23005	+	-5.62651	4.42e-05	0.0136	TTTGAATTTTTTAACAAGAGAATTTAAATAGGTTCTTTTAT
1	TTTAAATCTTTRAAAAATTGYAWTTATTAGRKRTTGYRKTA	NC_012149.1_cp32_5	12695	12735	+	-5.6506	4.45e-05	0.0136	TTTAAAACTGTTAAAAATTAACAATCTTCACGCTGTAAAAA
1	TTTAAATCTTTRAAAAATTGYAWTTATTAGRKRTTGYRKTA	NC_012149.1_cp32_5	6699	6739	-	-5.73494	4.57e-05	0.0136	AATAAAACTTACACTAATTGTATCTTGCGGCAATTTCGTAT
1	TTTAAATCTTTRAAAAATTGYAWTTATTAGRKRTTGYRKTA	NC_012149.1_cp32_5	3537	3577	+	-5.77108	4.62e-05	0.0136	TTTGACAAATTGGAAAATCATCCATTTTTGGGGTATCCGTA
1	TTTAAATCTTTRAAAAATTGYAWTTATTAGRKRTTGYRKTA	NC_012149.1_cp32_5	22288	22328	-	-5.78313	4.63e-05	0.0136	TATATTTTTTTAAAAGTTTATTAAGAAAATCTTTTTGATTT
1	TTTAAATCTTTRAAAAATTGYAWTTATTAGRKRTTGYRKTA	NC_012149.1_cp32_5	28557	28597	-	-5.81928	4.68e-05	0.0136	TGTAGTGTTGTAAAAAGTTTTGTTTGATATAAGTTCACTTG
1	TTTAAATCTTTRAAAAATTGYAWTTATTAGRKRTTGYRKTA	NC_012149.1_cp32_5	21900	21940	-	-5.8253	4.69e-05	0.0136	CTCTAATCTAGAACAAATTTCAGATTTAACATTTATCGTTA
1	TTTAAATCTTTRAAAAATTGYAWTTATTAGRKRTTGYRKTA	NC_012149.1_cp32_5	11269	11309	+	-5.84337	4.72e-05	0.0136	TTTGCTCATGAAAAAAATTTTGATTTCATAATGTCGGGATA
1	TTTAAATCTTTRAAAAATTGYAWTTATTAGRKRTTGYRKTA	NC_012149.1_cp32_5	25854	25894	+	-5.92771	4.84e-05	0.0136	GTGAATTTTTAAGAATTTTGTTTTCATTTATTAGTTTTTGG
1	TTTAAATCTTTRAAAAATTGYAWTTATTAGRKRTTGYRKTA	NC_012149.1_cp32_5	21183	21223	+	-5.93976	4.86e-05	0.0136	TTAATATATATGAAATATTAAAAGAAGGTGCTTTAGACACA
1	TTTAAATCTTTRAAAAATTGYAWTTATTAGRKRTTGYRKTA	NC_012149.1_cp32_5	11159	11199	+	-5.95181	4.87e-05	0.0136	ATTATAATTTTGTAAAATCTAAACGAACAAAAATTGTACTT
1	TTTAAATCTTTRAAAAATTGYAWTTATTAGRKRTTGYRKTA	NC_012149.1_cp32_5	16441	16481	-	-5.95181	4.87e-05	0.0136	TTTACATTTTTAACTGGGAATATTTATTATAGACTTTTTCC
1	TTTAAATCTTTRAAAAATTGYAWTTATTAGRKRTTGYRKTA	NC_012149.1_cp32_5	17215	17255	+	-6.01205	4.96e-05	0.0136	ATCAATTCAAATAATAATTGTTTATCCCATATTTAGTATTA
1	TTTAAATCTTTRAAAAATTGYAWTTATTAGRKRTTGYRKTA	NC_012149.1_cp32_5	23984	24024	-	-6.06627	5.04e-05	0.0136	TTTACTGCTTAAAAAATTGCCATTTTTATTGTACTCAGCAA
1	TTTAAATCTTTRAAAAATTGYAWTTATTAGRKRTTGYRKTA	NC_012149.1_cp32_5	27109	27149	+	-6.1506	5.17e-05	0.0136	TTAGTCTGTTAATATTTTTGTTTTTATTTGTAGTAAGTTTA
1	TTTAAATCTTTRAAAAATTGYAWTTATTAGRKRTTGYRKTA	NC_012149.1_cp32_5	29175	29215	-	-6.18072	5.22e-05	0.0136	TTGAAAGTTGCTATATTATCAATATAATCGGTTTTGAAATA
1	TTTAAATCTTTRAAAAATTGYAWTTATTAGRKRTTGYRKTA	NC_012149.1_cp32_5	10359	10399	-	-6.19277	5.24e-05	0.0136	ATTTTTTCTTTTCAAGATTATTATTGATAATATTTTTATTT
1	TTTAAATCTTTRAAAAATTGYAWTTATTAGRKRTTGYRKTA	NC_012149.1_cp32_5	23012	23052	-	-6.21084	5.27e-05	0.0136	TTAAATTCAGTTCAATTTAGAATTAAAATCAATTTGTATTT
1	TTTAAATCTTTRAAAAATTGYAWTTATTAGRKRTTGYRKTA	NC_012149.1_cp32_5	12720	12760	+	-6.22289	5.29e-05	0.0136	CTTCACGCTGTAAAAAATTATTTTCATGAAATATCTAAAAA
1	TTTAAATCTTTRAAAAATTGYAWTTATTAGRKRTTGYRKTA	NC_012149.1_cp32_5	23101	23141	+	-6.23494	5.3e-05	0.0136	ATTAAGCTCTTTAATATGAGAATTTAATAAAGCTTTTATTT
1	TTTAAATCTTTRAAAAATTGYAWTTATTAGRKRTTGYRKTA	NC_012149.1_cp32_5	4489	4529	+	-6.3253	5.45e-05	0.0136	ATAAAATGGATAAAATCTTTGAAAAGATTGAGGCTGGACTT
1	TTTAAATCTTTRAAAAATTGYAWTTATTAGRKRTTGYRKTA	NC_012149.1_cp32_5	22586	22626	-	-6.3253	5.45e-05	0.0136	TATCTTTTTGCAAAGCTTTTTCTACATTATCTATTTTGGTA
1	TTTAAATCTTTRAAAAATTGYAWTTATTAGRKRTTGYRKTA	NC_012149.1_cp32_5	27467	27507	+	-6.43373	5.63e-05	0.0138	ATTAAATTCGGATAAAATTGATTATGCTGAGAAATATGGAG
1	TTTAAATCTTTRAAAAATTGYAWTTATTAGRKRTTGYRKTA	NC_012149.1_cp32_5	10963	11003	+	-6.43976	5.64e-05	0.0138	TTTGAATTGGAAAAATATAAAGGATAATTAATGTTGCTACT
1	TTTAAATCTTTRAAAAATTGYAWTTATTAGRKRTTGYRKTA	NC_012149.1_cp32_5	25633	25673	+	-6.48193	5.71e-05	0.0139	GGTTTTGCTTAAAAAAGTTGAAATATCTTGCATTTTTACTT
1	TTTAAATCTTTRAAAAATTGYAWTTATTAGRKRTTGYRKTA	NC_012149.1_cp32_5	26658	26698	-	-6.53614	5.8e-05	0.014	ATTTTATCCTTTAATTCTTGAATTTCTTTTTCTTTCTCTTC
1	TTTAAATCTTTRAAAAATTGYAWTTATTAGRKRTTGYRKTA	NC_012149.1_cp32_5	17594	17634	+	-6.56627	5.86e-05	0.014	CTGAAGATATTCAAAAACAAAAAGAATTAGCTGGTGCTTTT
1	TTTAAATCTTTRAAAAATTGYAWTTATTAGRKRTTGYRKTA	NC_012149.1_cp32_5	12767	12807	+	-6.68675	6.07e-05	0.0142	CTTAGATTTAATAAATATTTCAACTACTATACAAGACAACA
1	TTTAAATCTTTRAAAAATTGYAWTTATTAGRKRTTGYRKTA	NC_012149.1_cp32_5	28640	28680	+	-6.69277	6.08e-05	0.0142	TATAAAGCTAACAAATTCTTCAATTAATTTTGATAAGTTTG
1	TTTAAATCTTTRAAAAATTGYAWTTATTAGRKRTTGYRKTA	NC_012149.1_cp32_5	26978	27018	+	-6.74096	6.17e-05	0.0142	TAAAAAATAATAAAAAATGGGTTTTGATAGTAAAAATTATA
1	TTTAAATCTTTRAAAAATTGYAWTTATTAGRKRTTGYRKTA	NC_012149.1_cp32_5	4262	4302	-	-6.75904	6.2e-05	0.0142	GTAAATTATTATTAATGTCCCCAATATATGAGTTTGAAGTA
1	TTTAAATCTTTRAAAAATTGYAWTTATTAGRKRTTGYRKTA	NC_012149.1_cp32_5	16770	16810	-	-6.80723	6.29e-05	0.0143	TCTTAACATTTAAATTCTTTTCTACAGTATCTATTTTAGAA
1	TTTAAATCTTTRAAAAATTGYAWTTATTAGRKRTTGYRKTA	NC_012149.1_cp32_5	12604	12644	-	-6.98193	6.62e-05	0.0147	TAAGGTTTTTAAAAATATCAAAAATCTTTGTTTTTGTTCAT
1	TTTAAATCTTTRAAAAATTGYAWTTATTAGRKRTTGYRKTA	NC_012149.1_cp32_5	17799	17839	-	-6.98795	6.63e-05	0.0147	GATAAATTTCTTCATTAGAATTTCTATTAGACATATCATTA
1	TTTAAATCTTTRAAAAATTGYAWTTATTAGRKRTTGYRKTA	NC_012149.1_cp32_5	11000	11040	-	-7.10241	6.86e-05	0.0147	TTTTGGTTTGTAAAATTCAATTTTAAAATCATATTGTAGTA
1	TTTAAATCTTTRAAAAATTGYAWTTATTAGRKRTTGYRKTA	NC_012149.1_cp32_5	18943	18983	+	-7.12048	6.9e-05	0.0147	TTTTACTCCTTATATTTTAGTAATAAATAAGTATATAGCAA
1	TTTAAATCTTTRAAAAATTGYAWTTATTAGRKRTTGYRKTA	NC_012149.1_cp32_5	23337	23377	-	-7.12048	6.9e-05	0.0147	TTTTACTCCTTATATTTTAGTAATAAATAAGTATATAGCAA
1	TTTAAATCTTTRAAAAATTGYAWTTATTAGRKRTTGYRKTA	NC_012149.1_cp32_5	20362	20402	+	-7.13253	6.92e-05	0.0147	TTGAATTATTAGAAATAATAAAAAATGAAAAGAATTCTTTA
1	TTTAAATCTTTRAAAAATTGYAWTTATTAGRKRTTGYRKTA	NC_012149.1_cp32_5	20224	20264	-	-7.13855	6.93e-05	0.0147	TTTTAGTTGTTCAATAAGGATATTGAAAATGTTTTCCTTTA
1	TTTAAATCTTTRAAAAATTGYAWTTATTAGRKRTTGYRKTA	NC_012149.1_cp32_5	22748	22788	-	-7.14458	6.95e-05	0.0147	TATCTTTTTGTAAATTCTTCTCTACACTATCTATCTTGGTA
1	TTTAAATCTTTRAAAAATTGYAWTTATTAGRKRTTGYRKTA	NC_012149.1_cp32_5	18342	18382	+	-7.18675	7.03e-05	0.0148	TTTAAGTTTTTATTAAAGTTGTTTAGTTGATTTTTTTCTTG
1	TTTAAATCTTTRAAAAATTGYAWTTATTAGRKRTTGYRKTA	NC_012149.1_cp32_5	29347	29387	+	-7.29518	7.26e-05	0.0148	ATTCAATTTTTACACAAATAAATATTACTGATGATTATGTA
1	TTTAAATCTTTRAAAAATTGYAWTTATTAGRKRTTGYRKTA	NC_012149.1_cp32_5	9292	9332	-	-7.3012	7.27e-05	0.0148	TTTGATTCTTTTGCAAGTTCTTTATATTCAAGGCGTCTTTT
1	TTTAAATCTTTRAAAAATTGYAWTTATTAGRKRTTGYRKTA	NC_012149.1_cp32_5	5496	5536	+	-7.3494	7.38e-05	0.0148	GTAAAGCTTGAAAATGATTCTTCTTATCAGAGAGTATTTGA
1	TTTAAATCTTTRAAAAATTGYAWTTATTAGRKRTTGYRKTA	NC_012149.1_cp32_5	26674	26714	-	-7.36145	7.4e-05	0.0148	TTTTTTTCTTTTATCTATTTTATCCTTTAATTCTTGAATTT
1	TTTAAATCTTTRAAAAATTGYAWTTATTAGRKRTTGYRKTA	NC_012149.1_cp32_5	16797	16837	+	-7.37349	7.43e-05	0.0148	TTTAAATGTTAAGATTGATGCTGTTAAAAGCGAACTTAATA
1	TTTAAATCTTTRAAAAATTGYAWTTATTAGRKRTTGYRKTA	NC_012149.1_cp32_5	19990	20030	-	-7.37349	7.43e-05	0.0148	CTGAGTGTTATTTAAAATTCTTTTTAGTTTCTCTTGCTTTT
1	TTTAAATCTTTRAAAAATTGYAWTTATTAGRKRTTGYRKTA	NC_012149.1_cp32_5	20995	21035	+	-7.39157	7.47e-05	0.0148	TAAAAAACCTAAAATAATAACAATTGCCAGCCTTAAGGGTG
1	TTTAAATCTTTRAAAAATTGYAWTTATTAGRKRTTGYRKTA	NC_012149.1_cp32_5	16761	16801	-	-7.40361	7.5e-05	0.0148	TTAAATTCTTTTCTACAGTATCTATTTTAGAAACAAGATTA
1	TTTAAATCTTTRAAAAATTGYAWTTATTAGRKRTTGYRKTA	NC_012149.1_cp32_5	5674	5714	-	-7.46386	7.63e-05	0.0148	TTCAAAGTAAACTAAATCTGCAATTGATATTCGGTCTTTTA
1	TTTAAATCTTTRAAAAATTGYAWTTATTAGRKRTTGYRKTA	NC_012149.1_cp32_5	12605	12645	-	-7.54217	7.81e-05	0.0148	TTAAGGTTTTTAAAAATATCAAAAATCTTTGTTTTTGTTCA
1	TTTAAATCTTTRAAAAATTGYAWTTATTAGRKRTTGYRKTA	NC_012149.1_cp32_5	14313	14353	-	-7.54217	7.81e-05	0.0148	CTTAGTTGTTAAAAGTGATAATATTGTTACCATCTGTATTA
1	TTTAAATCTTTRAAAAATTGYAWTTATTAGRKRTTGYRKTA	NC_012149.1_cp32_5	20312	20352	+	-7.54217	7.81e-05	0.0148	GAATAACCAAAAGAAAATAGAATACAATAAAGTATTTGGTA
1	TTTAAATCTTTRAAAAATTGYAWTTATTAGRKRTTGYRKTA	NC_012149.1_cp32_5	26010	26050	-	-7.54217	7.81e-05	0.0148	TTTTAGTAAAATATAATTTACATTTTTTATCTATTTTTATT
1	TTTAAATCTTTRAAAAATTGYAWTTATTAGRKRTTGYRKTA	NC_012149.1_cp32_5	25642	25682	+	-7.59036	7.92e-05	0.0149	TAAAAAAGTTGAAATATCTTGCATTTTTACTTTTTGCATTT
1	TTTAAATCTTTRAAAAATTGYAWTTATTAGRKRTTGYRKTA	NC_012149.1_cp32_5	19194	19234	-	-7.62048	7.99e-05	0.0149	TTAATTTTGTTAAATTAATATAAAAAAATTTTAATTTAGTA
1	TTTAAATCTTTRAAAAATTGYAWTTATTAGRKRTTGYRKTA	NC_012149.1_cp32_5	22308	22348	+	-7.68675	8.14e-05	0.015	ATAAACTTTTAAAAAAATATAAAGAATTAAAAGGATAATAA
1	TTTAAATCTTTRAAAAATTGYAWTTATTAGRKRTTGYRKTA	NC_012149.1_cp32_5	13183	13223	-	-7.6988	8.17e-05	0.015	TTAGAATTAAATATATGTTGGCTTTACCAGCTGTACTTTTA
1	TTTAAATCTTTRAAAAATTGYAWTTATTAGRKRTTGYRKTA	NC_012149.1_cp32_5	6270	6310	+	-7.72892	8.24e-05	0.0151	TCCATATCTTTCAAAAATCACAGCTGCTAGCTCAAATATAA
1	TTTAAATCTTTRAAAAATTGYAWTTATTAGRKRTTGYRKTA	NC_012149.1_cp32_5	6210	6250	+	-7.79518	8.4e-05	0.0152	GTTTAAGGCGTATGCAACTGAAAATAATTTTGAGTGCGATA
1	TTTAAATCTTTRAAAAATTGYAWTTATTAGRKRTTGYRKTA	NC_012149.1_cp32_5	28365	28405	+	-7.86145	8.57e-05	0.0154	TTTAAATAAAGCAAGTAGTAAAAAAAATAAGCAAGTTGTTA
1	TTTAAATCTTTRAAAAATTGYAWTTATTAGRKRTTGYRKTA	NC_012149.1_cp32_5	16625	16665	+	-7.90964	8.69e-05	0.0155	AACAAATATATAAAGAATTTATTAGACTGGGTATGGAACAA
1	TTTAAATCTTTRAAAAATTGYAWTTATTAGRKRTTGYRKTA	NC_012149.1_cp32_5	24466	24506	-	-7.91566	8.7e-05	0.0155	ATTAAATCTTTAAGATACTTTTCTCTTTTTTTGTGTTCGCT
1	TTTAAATCTTTRAAAAATTGYAWTTATTAGRKRTTGYRKTA	NC_012149.1_cp32_5	19220	19260	-	-7.94578	8.78e-05	0.0155	TCTAAAAAAATATTAAATTTTAATTATTAATTTTGTTAAAT
1	TTTAAATCTTTRAAAAATTGYAWTTATTAGRKRTTGYRKTA	NC_012149.1_cp32_5	6376	6416	+	-7.98193	8.87e-05	0.0155	GAAAATGCTTTGGAATTTAGTATAAATTTTCAAATATATAT
1	TTTAAATCTTTRAAAAATTGYAWTTATTAGRKRTTGYRKTA	NC_012149.1_cp32_5	16068	16108	-	-8.03614	9.01e-05	0.0157	TTTTGATATATTCTTTCATGATTTTGTTACGTGTTGATTTA
1	TTTAAATCTTTRAAAAATTGYAWTTATTAGRKRTTGYRKTA	NC_012149.1_cp32_5	15867	15907	-	-8.06627	9.09e-05	0.0157	CTTTACTAAAAGTATTAATGTAATTATGATCTATGTTTGTA
1	TTTAAATCTTTRAAAAATTGYAWTTATTAGRKRTTGYRKTA	NC_012149.1_cp32_5	20187	20227	-	-8.08434	9.14e-05	0.0157	TTTAAATTTTGATAATTTTGTTGAGGATTTTCTTTTTTTCT
1	TTTAAATCTTTRAAAAATTGYAWTTATTAGRKRTTGYRKTA	NC_012149.1_cp32_5	6825	6865	+	-8.11446	9.22e-05	0.0157	CTGCTAGCTATAAAATATTGAATTTAACCGTTAATAATTAT
1	TTTAAATCTTTRAAAAATTGYAWTTATTAGRKRTTGYRKTA	NC_012149.1_cp32_5	20329	20369	+	-8.18675	9.41e-05	0.0158	TAGAATACAATAAAGTATTTGGTATATATCATCTTGAATTA
1	TTTAAATCTTTRAAAAATTGYAWTTATTAGRKRTTGYRKTA	NC_012149.1_cp32_5	21273	21313	+	-8.19277	9.43e-05	0.0158	ATTTAAGTTTGCATAAATTTAATCAAGAAGCAATTACATTT
1	TTTAAATCTTTRAAAAATTGYAWTTATTAGRKRTTGYRKTA	NC_012149.1_cp32_5	19182	19222	-	-8.24096	9.56e-05	0.0158	AATTAATATAAAAAAATTTTAATTTAGTAAAAATATAAATT
1	TTTAAATCTTTRAAAAATTGYAWTTATTAGRKRTTGYRKTA	NC_012149.1_cp32_5	25160	25200	-	-8.24699	9.58e-05	0.0158	CTTAAACTTTAGCAAAACTATTTCAGTTTAAATATACGTTT
1	TTTAAATCTTTRAAAAATTGYAWTTATTAGRKRTTGYRKTA	NC_012149.1_cp32_5	24561	24601	+	-8.27108	9.65e-05	0.0158	TTATAGGTTTAGAGAATTTGTGTTCACTTTTGATTCTAAGA
1	TTTAAATCTTTRAAAAATTGYAWTTATTAGRKRTTGYRKTA	NC_012149.1_cp32_5	27548	27588	-	-8.28916	9.7e-05	0.0158	CCAAAATTTGTTTTAAAATTTGTTTAACTGTATTTGCTTTA
1	TTTAAATCTTTRAAAAATTGYAWTTATTAGRKRTTGYRKTA	NC_012149.1_cp32_5	19802	19842	+	-8.3253	9.8e-05	0.0158	TAAAGAAATAGAAAAATATCAAGTAATAAAGTATTTCAATA
1	TTTAAATCTTTRAAAAATTGYAWTTATTAGRKRTTGYRKTA	NC_012149.1_cp32_5	23805	23845	+	-8.3253	9.8e-05	0.0158	TGATATTTTATATAAAAATAAATATGCCAACGGTGTTGATA
1	TTTAAATCTTTRAAAAATTGYAWTTATTAGRKRTTGYRKTA	NC_012149.1_cp32_5	12036	12076	+	-8.36747	9.92e-05	0.0159	TTGGATTTATTCAAACATTTTTATAATTAAAATTGGCACTG
# FIMO (Find Individual Motif Occurrences): Version 5.5.5 compiled on Dec 6 2023 at 19:32:37
# The format of this file is described at https://meme-suite.org/meme/doc/fimo-output-format.html#tsv_results.
# fimo --oc . --verbosity 1 --bgfile --nrdb-- --thresh 1.0E-4 motifs.meme NC_012149.1_cp32_5.fa
