## Supplementary material for "Characterization and genomic analysis of the Lyme disease spirochete bacteriophage ϕBB-1": Supp data file 1: fimo_motif4_cp32-10.tsv

motif_id	motif_alt_id	sequence_name	start	stop	strand	score	p-value	q-value	matched_sequence
1	TTTAAATCTTTRAAAAATTGYAWTTATTAGRKRTTGYRKTA	NC_012152.1_cp32_10	26108	26148	+	61.3133	6.41e-22	1.59e-17	TTTAAATCTTTGAAAAATTGTAATTATTTGGTGTTGCGGTA
1	TTTAAATCTTTRAAAAATTGYAWTTATTAGRKRTTGYRKTA	NC_012152.1_cp32_10	22921	22961	+	7.75904	4.73e-07	0.00588	ATAATTTATGTAAAAAGTTGTCAAAAATAGTTTTTGTTATA
1	TTTAAATCTTTRAAAAATTGYAWTTATTAGRKRTTGYRKTA	NC_012152.1_cp32_10	21229	21269	+	6.62048	7.25e-07	0.006	TTACACTCTGTCAAATGCTTTAATGACTAGTAATTGCATAA
1	TTTAAATCTTTRAAAAATTGYAWTTATTAGRKRTTGYRKTA	NC_012152.1_cp32_10	16074	16114	+	5.80723	9.78e-07	0.00607	TGAAAATGCTTAAAAGATTGCATTGTCTACTAATTGCTTTG
1	TTTAAATCTTTRAAAAATTGYAWTTATTAGRKRTTGYRKTA	NC_012152.1_cp32_10	3271	3311	+	4.10843	1.8e-06	0.00897	TATTAATTTGATAAAAGTTGCAATTTTTGGCAATAGAGGCC
1	TTTAAATCTTTRAAAAATTGYAWTTATTAGRKRTTGYRKTA	NC_012152.1_cp32_10	10271	10311	-	3.26506	2.43e-06	0.00927	TTAATATCCATAGAATTTCCTTTTTATTTGAAATTTCCTAA
1	TTTAAATCTTTRAAAAATTGYAWTTATTAGRKRTTGYRKTA	NC_012152.1_cp32_10	3102	3142	+	3.06024	2.61e-06	0.00927	TAAAAATGGGAGAAATATTGGATATAAATAACAATGGGGTT
1	TTTAAATCTTTRAAAAATTGYAWTTATTAGRKRTTGYRKTA	NC_012152.1_cp32_10	16755	16795	-	1.35542	4.7e-06	0.00961	TTTTTAGATTTAAATTCTTTTCTACATTGTCTATTTTAGTA
1	TTTAAATCTTTRAAAAATTGYAWTTATTAGRKRTTGYRKTA	NC_012152.1_cp32_10	2756	2796	+	1.31928	4.76e-06	0.00961	TTAAAATTTAAAAAATATTCAAAATCAATGAGTTCGATTGA
1	TTTAAATCTTTRAAAAATTGYAWTTATTAGRKRTTGYRKTA	NC_012152.1_cp32_10	5583	5623	+	1.20482	4.95e-06	0.00961	CATAAAGCCACAAGAACTTGCAATTCTTTATGATTCTGATA
1	TTTAAATCTTTRAAAAATTGYAWTTATTAGRKRTTGYRKTA	NC_012152.1_cp32_10	21736	21776	-	1.01205	5.28e-06	0.00961	TTCGACCTTATAAAAAATTTTCTTTTTTATATTAGTCTTTA
1	TTTAAATCTTTRAAAAATTGYAWTTATTAGRKRTTGYRKTA	NC_012152.1_cp32_10	18957	18997	+	0.993976	5.31e-06	0.00961	GTTAAAACTGAAAAATGTTCAAATAACTACGCTGTTTGTAG
1	TTTAAATCTTTRAAAAATTGYAWTTATTAGRKRTTGYRKTA	NC_012152.1_cp32_10	22833	22873	-	0.957831	5.38e-06	0.00961	AATAAGCTTTTCAATAATTGAATATATTCTAATTTAGAATT
1	TTTAAATCTTTRAAAAATTGYAWTTATTAGRKRTTGYRKTA	NC_012152.1_cp32_10	6393	6433	+	0.662651	5.94e-06	0.00961	TGGAATTTAGTATAAATTTTCAAATATATATTATTGCAATA
1	TTTAAATCTTTRAAAAATTGYAWTTATTAGRKRTTGYRKTA	NC_012152.1_cp32_10	29579	29619	-	0.548193	6.17e-06	0.00961	TATCATAAGTTGTAAAATTATATGTCTTAAATGTCGCTATA
1	TTTAAATCTTTRAAAAATTGYAWTTATTAGRKRTTGYRKTA	NC_012152.1_cp32_10	16866	16906	-	0.542169	6.19e-06	0.00961	TTAAATTCTTTTCTACATTGTCTATTTTAGCAGTAAGTTCA
1	TTTAAATCTTTRAAAAATTGYAWTTATTAGRKRTTGYRKTA	NC_012152.1_cp32_10	22931	22971	+	-0.283133	8.15e-06	0.0119	TAAAAAGTTGTCAAAAATAGTTTTTGTTATACATATGTATG
1	TTTAAATCTTTRAAAAATTGYAWTTATTAGRKRTTGYRKTA	NC_012152.1_cp32_10	2943	2983	+	-1.12651	1.07e-05	0.0127	TTAAACTTGTTCCAAAAGAGAATTCTATATATGTTGAAGTT
1	TTTAAATCTTTRAAAAATTGYAWTTATTAGRKRTTGYRKTA	NC_012152.1_cp32_10	12500	12540	-	-1.18072	1.09e-05	0.0127	GATAAATCGTTATTAAATACCAATTCAAAATTATTGCCTAA
1	TTTAAATCTTTRAAAAATTGYAWTTATTAGRKRTTGYRKTA	NC_012152.1_cp32_10	27503	27543	-	-1.3012	1.14e-05	0.0127	TATACTTTTAAAAAGTATTGCTGTTATTCTTTTTTATCTTC
1	TTTAAATCTTTRAAAAATTGYAWTTATTAGRKRTTGYRKTA	NC_012152.1_cp32_10	22370	22410	-	-1.30723	1.14e-05	0.0127	TTAAGTTCTTTTCAATATTATCAATCTTAATGTCTAAATTA
1	TTTAAATCTTTRAAAAATTGYAWTTATTAGRKRTTGYRKTA	NC_012152.1_cp32_10	2754	2794	+	-1.36145	1.16e-05	0.0127	TTTTAAAATTTAAAAAATATTCAAAATCAATGAGTTCGATT
1	TTTAAATCTTTRAAAAATTGYAWTTATTAGRKRTTGYRKTA	NC_012152.1_cp32_10	23561	23601	-	-1.48193	1.21e-05	0.0127	TATTTTTATATAAAATATCAATATTATCACCGTATGCTTTA
1	TTTAAATCTTTRAAAAATTGYAWTTATTAGRKRTTGYRKTA	NC_012152.1_cp32_10	22664	22704	+	-1.53614	1.23e-05	0.0127	ATAATGTATTGTAAAATTTGATTTTTTAAAATGGTACATTA
1	TTTAAATCTTTRAAAAATTGYAWTTATTAGRKRTTGYRKTA	NC_012152.1_cp32_10	25732	25772	+	-2.03614	1.44e-05	0.013	TTTATATCCATAAAATCCTCTCCTTATAAGTGTTACTTTTA
1	TTTAAATCTTTRAAAAATTGYAWTTATTAGRKRTTGYRKTA	NC_012152.1_cp32_10	23762	23802	-	-2.13855	1.49e-05	0.013	ATTTACTGCTTAAAAAATTGCCATTTTTATTGTACTCATAA
1	TTTAAATCTTTRAAAAATTGYAWTTATTAGRKRTTGYRKTA	NC_012152.1_cp32_10	16701	16741	+	-2.16867	1.51e-05	0.013	TATAAAATTTGATAATCTTATTTCTAAAATAGATAGTGTCA
1	TTTAAATCTTTRAAAAATTGYAWTTATTAGRKRTTGYRKTA	NC_012152.1_cp32_10	12329	12369	+	-2.18072	1.51e-05	0.013	AAAAATTCTAGATAATATTGTTAGTGCTATCAATGGTATAA
1	TTTAAATCTTTRAAAAATTGYAWTTATTAGRKRTTGYRKTA	NC_012152.1_cp32_10	21328	21368	+	-2.39157	1.62e-05	0.013	TATGAACAATTTAAAAATAAAAATTCCAATATTTTTGGTTA
1	TTTAAATCTTTRAAAAATTGYAWTTATTAGRKRTTGYRKTA	NC_012152.1_cp32_10	19655	19695	-	-2.43976	1.64e-05	0.013	TTTTAAAGTTACAATTATTGAAATAATTTCTTAGTTGATAT
1	TTTAAATCTTTRAAAAATTGYAWTTATTAGRKRTTGYRKTA	NC_012152.1_cp32_10	6183	6223	-	-2.53012	1.69e-05	0.013	CTTAAACCCTTTAAATATTTGAGTTAAATGATTTAATACCA
1	TTTAAATCTTTRAAAAATTGYAWTTATTAGRKRTTGYRKTA	NC_012152.1_cp32_10	15207	15247	-	-2.66867	1.77e-05	0.013	TTTAAATTGATAAGAAGTTCTGTTAATTTAATAGTATCCAT
1	TTTAAATCTTTRAAAAATTGYAWTTATTAGRKRTTGYRKTA	NC_012152.1_cp32_10	30056	30096	-	-2.72892	1.8e-05	0.013	TTAACGTTGTTATTCTGCTAAATTTATTAGACTTTGGCTTA
1	TTTAAATCTTTRAAAAATTGYAWTTATTAGRKRTTGYRKTA	NC_012152.1_cp32_10	11222	11262	+	-2.89759	1.9e-05	0.013	TTTGCTCATGAAAAAAATTTTGATTTCATAATGTCGGGGTA
1	TTTAAATCTTTRAAAAATTGYAWTTATTAGRKRTTGYRKTA	NC_012152.1_cp32_10	109	149	-	-3.15663	2.06e-05	0.013	GTAATTTCTAAAAAATATTGAGTATTTGTATAGTTCTAGTG
1	TTTAAATCTTTRAAAAATTGYAWTTATTAGRKRTTGYRKTA	NC_012152.1_cp32_10	25073	25113	+	-3.15663	2.06e-05	0.013	CTTTAATTTGGAAAGAGTTATAGCCATTAGATTTTAAATTT
1	TTTAAATCTTTRAAAAATTGYAWTTATTAGRKRTTGYRKTA	NC_012152.1_cp32_10	25181	25221	+	-3.1747	2.07e-05	0.013	TTTTAAATTTTCTAGAAATATTGATAATATCAATTTGGTTA
1	TTTAAATCTTTRAAAAATTGYAWTTATTAGRKRTTGYRKTA	NC_012152.1_cp32_10	23854	23894	+	-3.19277	2.08e-05	0.013	TTGAGTATTGTAATTTGTTCTTTTTAATAGATGCTGCACCA
1	TTTAAATCTTTRAAAAATTGYAWTTATTAGRKRTTGYRKTA	NC_012152.1_cp32_10	25535	25575	-	-3.21084	2.1e-05	0.013	TTTGACCCCAAAAACTATCAAAATAATTGAAAAATGCGTCA
1	TTTAAATCTTTRAAAAATTGYAWTTATTAGRKRTTGYRKTA	NC_012152.1_cp32_10	13709	13749	-	-3.27108	2.14e-05	0.013	TATAAATTTATGAATTTCGGTGTTTTTGAAAAGATTGGGTA
1	TTTAAATCTTTRAAAAATTGYAWTTATTAGRKRTTGYRKTA	NC_012152.1_cp32_10	13701	13741	-	-3.27711	2.14e-05	0.013	TATGAATTTCGGTGTTTTTGAAAAGATTGGGTATTTTCATA
1	TTTAAATCTTTRAAAAATTGYAWTTATTAGRKRTTGYRKTA	NC_012152.1_cp32_10	13581	13621	-	-3.37349	2.21e-05	0.0131	CTTGATTTTTTTTAAAATCGCTATCACCAATTTTTGTAATA
1	TTTAAATCTTTRAAAAATTGYAWTTATTAGRKRTTGYRKTA	NC_012152.1_cp32_10	16020	16060	-	-3.45181	2.26e-05	0.0131	TTTTGATATATTCTTTCATGATTTTGTTACGTGTTGCTTTA
1	TTTAAATCTTTRAAAAATTGYAWTTATTAGRKRTTGYRKTA	NC_012152.1_cp32_10	4496	4536	+	-3.63855	2.4e-05	0.0134	ATAAAATGGATAAAATATTTGAAAAAATTGAGGCGGGACTT
1	TTTAAATCTTTRAAAAATTGYAWTTATTAGRKRTTGYRKTA	NC_012152.1_cp32_10	19926	19966	-	-3.73494	2.47e-05	0.0134	TTTTCAATAATAAAATGGGGCTTATATTTGTAATTTTCGTA
1	TTTAAATCTTTRAAAAATTGYAWTTATTAGRKRTTGYRKTA	NC_012152.1_cp32_10	26673	26713	-	-3.75301	2.49e-05	0.0134	TTTCTATCTTTGTTATTATCTCTTTATTGCTAGTACCATTA
1	TTTAAATCTTTRAAAAATTGYAWTTATTAGRKRTTGYRKTA	NC_012152.1_cp32_10	22520	22560	-	-4.0241	2.7e-05	0.0136	GTTTTTGATTTAAACTCTTTTCTACATTATCTATTTTGATA
1	TTTAAATCTTTRAAAAATTGYAWTTATTAGRKRTTGYRKTA	NC_012152.1_cp32_10	29726	29766	+	-4.21084	2.87e-05	0.0136	TTCAATTTTTACACAAATAAATATTACTGATGATTATGTAT
1	TTTAAATCTTTRAAAAATTGYAWTTATTAGRKRTTGYRKTA	NC_012152.1_cp32_10	12560	12600	-	-4.23494	2.89e-05	0.0136	CTTAAGGTTTTTAAAAATATCAAAAATCTTTGTTTTTGTTC
1	TTTAAATCTTTRAAAAATTGYAWTTATTAGRKRTTGYRKTA	NC_012152.1_cp32_10	18731	18771	+	-4.25904	2.91e-05	0.0136	TTTGCTTGAATATTATTTTGTATTTCTTGATTATTGTTTGA
1	TTTAAATCTTTRAAAAATTGYAWTTATTAGRKRTTGYRKTA	NC_012152.1_cp32_10	9028	9068	-	-4.3494	2.99e-05	0.0136	TTTCCATTTTAGAAATATCTTGCTCGATAGCCTTTTTTGTT
1	TTTAAATCTTTRAAAAATTGYAWTTATTAGRKRTTGYRKTA	NC_012152.1_cp32_10	13899	13939	+	-4.40361	3.04e-05	0.0136	TCAAACTTTACAAAGCATTACAAGCAATATTAATAGTGTTA
1	TTTAAATCTTTRAAAAATTGYAWTTATTAGRKRTTGYRKTA	NC_012152.1_cp32_10	7977	8017	-	-4.44578	3.08e-05	0.0136	TTCAATGTTGAAAACATAAGTTATTGTTTTGGGATCTCTTA
1	TTTAAATCTTTRAAAAATTGYAWTTATTAGRKRTTGYRKTA	NC_012152.1_cp32_10	10312	10352	-	-4.53614	3.17e-05	0.0136	ATTTTTTCTTTTCAATATTATTATTGATAATATTTTTATTG
1	TTTAAATCTTTRAAAAATTGYAWTTATTAGRKRTTGYRKTA	NC_012152.1_cp32_10	19033	19073	-	-4.56024	3.19e-05	0.0136	TTAATTTTGTTAAATTAATGCACTTTTTGTAATTTGGTAAA
1	TTTAAATCTTTRAAAAATTGYAWTTATTAGRKRTTGYRKTA	NC_012152.1_cp32_10	19281	19321	-	-4.62048	3.25e-05	0.0136	TTTTCATTATAGTAATAGAGTATGTTTTTTTGGTTATATTT
1	TTTAAATCTTTRAAAAATTGYAWTTATTAGRKRTTGYRKTA	NC_012152.1_cp32_10	12154	12194	-	-4.63855	3.27e-05	0.0136	GTTATTTTTATCAAAAATATTAACACTTGATTGAAGTAGTA
1	TTTAAATCTTTRAAAAATTGYAWTTATTAGRKRTTGYRKTA	NC_012152.1_cp32_10	22134	22174	-	-4.6506	3.28e-05	0.0136	TTTAATTCTTTATATTCTTTCATAAGTTTTTTAATTATTTC
1	TTTAAATCTTTRAAAAATTGYAWTTATTAGRKRTTGYRKTA	NC_012152.1_cp32_10	21088	21128	-	-4.6988	3.33e-05	0.0136	TTAAAAATTTATTTAAAGTTAAATAACTGGGGATTAAGTCT
1	TTTAAATCTTTRAAAAATTGYAWTTATTAGRKRTTGYRKTA	NC_012152.1_cp32_10	3881	3921	+	-4.74699	3.38e-05	0.0136	AACAAATTAGTAACGATGTTTATTTAATAAAAGTAGCAGTA
1	TTTAAATCTTTRAAAAATTGYAWTTATTAGRKRTTGYRKTA	NC_012152.1_cp32_10	7121	7161	-	-4.78313	3.42e-05	0.0136	AAAAAGTTGAAGACATTTTGAATTTATTATAGTCATCTTTA
1	TTTAAATCTTTRAAAAATTGYAWTTATTAGRKRTTGYRKTA	NC_012152.1_cp32_10	25771	25811	-	-4.80723	3.44e-05	0.0136	ATTACATTTTTAATTAATTTTTATTGCTTTTACTTAATTTA
1	TTTAAATCTTTRAAAAATTGYAWTTATTAGRKRTTGYRKTA	NC_012152.1_cp32_10	6400	6440	-	-4.94578	3.59e-05	0.0136	TTAACACTATTGCAATAATATATATTTGAAAATTTATACTA
1	TTTAAATCTTTRAAAAATTGYAWTTATTAGRKRTTGYRKTA	NC_012152.1_cp32_10	22688	22728	+	-4.98193	3.63e-05	0.0136	TTTAAAATGGTACATTATAATATTGATGAAGAGTATTATCA
1	TTTAAATCTTTRAAAAATTGYAWTTATTAGRKRTTGYRKTA	NC_012152.1_cp32_10	1034	1074	-	-4.99398	3.65e-05	0.0136	GTACACCTTTTAAAAAATCGTAATAATTACTCCTATCCCCT
1	TTTAAATCTTTRAAAAATTGYAWTTATTAGRKRTTGYRKTA	NC_012152.1_cp32_10	11972	12012	-	-5.01205	3.67e-05	0.0136	TAAAAATGTTTGAATAAATCCAATTTTTAACGTCCTCTTGT
1	TTTAAATCTTTRAAAAATTGYAWTTATTAGRKRTTGYRKTA	NC_012152.1_cp32_10	23972	24012	+	-5.09036	3.75e-05	0.0136	TATAAATTTGAAAAAAGATATTTATAGTAACTATAGAGAGG
1	TTTAAATCTTTRAAAAATTGYAWTTATTAGRKRTTGYRKTA	NC_012152.1_cp32_10	5475	5515	-	-5.10241	3.77e-05	0.0136	TTTCAAGCTTTACAACAGTACCTTTATAAAACTTTAAGGGT
1	TTTAAATCTTTRAAAAATTGYAWTTATTAGRKRTTGYRKTA	NC_012152.1_cp32_10	26081	26121	-	-5.15663	3.83e-05	0.0136	TTCAAAGATTTAAATATATAATTTTGTTACATTCAGCTGTT
1	TTTAAATCTTTRAAAAATTGYAWTTATTAGRKRTTGYRKTA	NC_012152.1_cp32_10	21342	21382	-	-5.16265	3.84e-05	0.0136	CTTAAATCGTGTTATAACCAAAAATATTGGAATTTTTATTT
1	TTTAAATCTTTRAAAAATTGYAWTTATTAGRKRTTGYRKTA	NC_012152.1_cp32_10	22742	22782	+	-5.1988	3.88e-05	0.0136	TTTTGCTTTTTCATAAATTAGAACTTATTTGAATTTTTTAA
1	TTTAAATCTTTRAAAAATTGYAWTTATTAGRKRTTGYRKTA	NC_012152.1_cp32_10	26981	27021	-	-5.26506	3.96e-05	0.0137	TAAAAATCCTTCAACTTGTTTTTTTATCTCTTGTTCTATTT
1	TTTAAATCTTTRAAAAATTGYAWTTATTAGRKRTTGYRKTA	NC_012152.1_cp32_10	20022	20062	-	-5.36145	4.08e-05	0.0139	TTTAAATTTTGATAATTTTGTTGAGAATTTTCTTTTTTTCT
1	TTTAAATCTTTRAAAAATTGYAWTTATTAGRKRTTGYRKTA	NC_012152.1_cp32_10	22493	22533	+	-5.45181	4.19e-05	0.014	TTTAAATCTAAAAATAGATGGCTTGAATATCAAAATAGATA
1	TTTAAATCTTTRAAAAATTGYAWTTATTAGRKRTTGYRKTA	NC_012152.1_cp32_10	19042	19082	-	-5.53614	4.3e-05	0.014	TTTTAATTCTTAATTTTGTTAAATTAATGCACTTTTTGTAA
1	TTTAAATCTTTRAAAAATTGYAWTTATTAGRKRTTGYRKTA	NC_012152.1_cp32_10	11094	11134	-	-5.56627	4.34e-05	0.014	TTTAGATTTTACAAAATTATAATTTGAAAACTCATTAGATA
1	TTTAAATCTTTRAAAAATTGYAWTTATTAGRKRTTGYRKTA	NC_012152.1_cp32_10	22769	22809	+	-5.62651	4.42e-05	0.014	TTTGAATTTTTTAACAAGAGAATTTAAATAGGTTCTTTTAT
1	TTTAAATCTTTRAAAAATTGYAWTTATTAGRKRTTGYRKTA	NC_012152.1_cp32_10	12674	12714	+	-5.72289	4.55e-05	0.014	CTTGATGCTGTAAAAAATTATTTTCATGAAATATCTAAAGA
1	TTTAAATCTTTRAAAAATTGYAWTTATTAGRKRTTGYRKTA	NC_012152.1_cp32_10	6703	6743	-	-5.73494	4.57e-05	0.014	AATAAAACTTACACTAATTGTATCTTGCGGCAATTTCGTAT
1	TTTAAATCTTTRAAAAATTGYAWTTATTAGRKRTTGYRKTA	NC_012152.1_cp32_10	3541	3581	+	-5.74096	4.57e-05	0.014	TTTGACAAATTAGAAAATCATCCATTTTTGGGGTATCCGTA
1	TTTAAATCTTTRAAAAATTGYAWTTATTAGRKRTTGYRKTA	NC_012152.1_cp32_10	28935	28975	-	-5.81928	4.68e-05	0.014	TGTAGTGTTGTAAAAAGTTTTGTTTGATATAAGTTCACTTG
1	TTTAAATCTTTRAAAAATTGYAWTTATTAGRKRTTGYRKTA	NC_012152.1_cp32_10	15223	15263	-	-5.93373	4.85e-05	0.014	TATAAGTTTAATTTCATTTAAATTGATAAGAAGTTCTGTTA
1	TTTAAATCTTTRAAAAATTGYAWTTATTAGRKRTTGYRKTA	NC_012152.1_cp32_10	2755	2795	+	-5.93976	4.86e-05	0.014	TTTAAAATTTAAAAAATATTCAAAATCAATGAGTTCGATTG
1	TTTAAATCTTTRAAAAATTGYAWTTATTAGRKRTTGYRKTA	NC_012152.1_cp32_10	11112	11152	+	-5.95181	4.87e-05	0.014	ATTATAATTTTGTAAAATCTAAACGAACAAAAATTGTACTT
1	TTTAAATCTTTRAAAAATTGYAWTTATTAGRKRTTGYRKTA	NC_012152.1_cp32_10	18288	18328	+	-6.00602	4.95e-05	0.014	TTACGTTTTCATAATTATTGTAAATAGGTGCTGCATCAGTA
1	TTTAAATCTTTRAAAAATTGYAWTTATTAGRKRTTGYRKTA	NC_012152.1_cp32_10	17026	17066	+	-6.01205	4.96e-05	0.014	ATCAATTCAAATAATAATTGTTTATCCCATATTTAGTATTA
1	TTTAAATCTTTRAAAAATTGYAWTTATTAGRKRTTGYRKTA	NC_012152.1_cp32_10	10953	10993	-	-6.0241	4.98e-05	0.014	TTTTGCTTTATAAAATTCAATTTTAAAATCATATTGTAGTA
1	TTTAAATCTTTRAAAAATTGYAWTTATTAGRKRTTGYRKTA	NC_012152.1_cp32_10	16143	16183	-	-6.09639	5.09e-05	0.014	TTTTAGCGTTGGAATAATTGGCGGTTCTGGCTCTTCTGGTA
1	TTTAAATCTTTRAAAAATTGYAWTTATTAGRKRTTGYRKTA	NC_012152.1_cp32_10	26301	26341	+	-6.13253	5.14e-05	0.014	TTTGGATACAAAAAAAGAAGAGTTGGTTGGAGGTTTTGGAA
1	TTTAAATCTTTRAAAAATTGYAWTTATTAGRKRTTGYRKTA	NC_012152.1_cp32_10	18820	18860	-	-6.16867	5.2e-05	0.014	AATTTTTTGTAAAAAAGTTGGCAAAAATAGTTTTTGCTATA
1	TTTAAATCTTTRAAAAATTGYAWTTATTAGRKRTTGYRKTA	NC_012152.1_cp32_10	21040	21080	-	-6.18072	5.22e-05	0.014	CTTTAATCTTTACAATTGAATCATTAATATCTAGTTTTTCT
1	TTTAAATCTTTRAAAAATTGYAWTTATTAGRKRTTGYRKTA	NC_012152.1_cp32_10	16343	16383	-	-6.19277	5.24e-05	0.014	TTTGTTTTTTTAATGTACTCTAAATATATGTTGATATTGTG
1	TTTAAATCTTTRAAAAATTGYAWTTATTAGRKRTTGYRKTA	NC_012152.1_cp32_10	25812	25852	-	-6.1988	5.25e-05	0.014	CATAAATTTGACTAAAATTTTTTGTTTTTGGTACAATATAA
1	TTTAAATCTTTRAAAAATTGYAWTTATTAGRKRTTGYRKTA	NC_012152.1_cp32_10	11787	11827	-	-6.37952	5.54e-05	0.0146	GCTAAGTCTTGCACTTGTTTCTTTTATGGTGGTTTTTATTA
1	TTTAAATCTTTRAAAAATTGYAWTTATTAGRKRTTGYRKTA	NC_012152.1_cp32_10	12317	12357	+	-6.41566	5.6e-05	0.0146	AACTAGCTTAAAAAAAATTCTAGATAATATTGTTAGTGCTA
1	TTTAAATCTTTRAAAAATTGYAWTTATTAGRKRTTGYRKTA	NC_012152.1_cp32_10	3873	3913	-	-6.51205	5.76e-05	0.0148	CTTTTATTAAATAAACATCGTTACTAATTTGTTTTGCATCA
1	TTTAAATCTTTRAAAAATTGYAWTTATTAGRKRTTGYRKTA	NC_012152.1_cp32_10	3370	3410	-	-6.54217	5.81e-05	0.0148	TGATAATCTTTTAATAATTGCGTTGTGTCTGCCATTTGTTT
1	TTTAAATCTTTRAAAAATTGYAWTTATTAGRKRTTGYRKTA	NC_012152.1_cp32_10	22638	22678	+	-6.56024	5.84e-05	0.0148	ATGAAATATTTACAAAGTGGCAAATAATAATGTATTGTAAA
1	TTTAAATCTTTRAAAAATTGYAWTTATTAGRKRTTGYRKTA	NC_012152.1_cp32_10	20301	20341	+	-6.59036	5.9e-05	0.0148	ATTGAAACTGTAGAAAAAGGCAAATGTAAAGTTGAATGCCA
1	TTTAAATCTTTRAAAAATTGYAWTTATTAGRKRTTGYRKTA	NC_012152.1_cp32_10	12721	12761	+	-6.68675	6.07e-05	0.0149	CTTAGATTTAATAAATATTTCAACTACTATACAAGACAACA
1	TTTAAATCTTTRAAAAATTGYAWTTATTAGRKRTTGYRKTA	NC_012152.1_cp32_10	17480	17520	-	-6.72892	6.14e-05	0.0149	ATCAAAGCTTTCACCACTTGCTTTTGATTGTCTTTTAGATT
1	TTTAAATCTTTRAAAAATTGYAWTTATTAGRKRTTGYRKTA	NC_012152.1_cp32_10	16809	16849	-	-6.73494	6.16e-05	0.0149	TTTTTAAATTTAAATTCTTTTCTACAGTATCTATCTTAGTA
1	TTTAAATCTTTRAAAAATTGYAWTTATTAGRKRTTGYRKTA	NC_012152.1_cp32_10	26091	26131	-	-6.78916	6.26e-05	0.0149	ATTACAATTTTTCAAAGATTTAAATATATAATTTTGTTACA
1	TTTAAATCTTTRAAAAATTGYAWTTATTAGRKRTTGYRKTA	NC_012152.1_cp32_10	22902	22942	-	-6.8012	6.28e-05	0.0149	GACAACTTTTTACATAAATTATTTTAATAAAGTTAGGGTTT
1	TTTAAATCTTTRAAAAATTGYAWTTATTAGRKRTTGYRKTA	NC_012152.1_cp32_10	22861	22901	+	-6.81325	6.3e-05	0.0149	TGAAAAGCTTATTTAAATTATTTTAATAAGCAAATTTGATT
1	TTTAAATCTTTRAAAAATTGYAWTTATTAGRKRTTGYRKTA	NC_012152.1_cp32_10	29333	29373	+	-6.95181	6.56e-05	0.0149	TACAAATAATTCATATATTCTGATTGATTCACTACGTATTA
1	TTTAAATCTTTRAAAAATTGYAWTTATTAGRKRTTGYRKTA	NC_012152.1_cp32_10	12630	12670	-	-6.95783	6.58e-05	0.0149	GTTAATTTTCAACAGTTTTAAAAGTAATAAATAGTCCAGTC
1	TTTAAATCTTTRAAAAATTGYAWTTATTAGRKRTTGYRKTA	NC_012152.1_cp32_10	19006	19046	-	-6.95783	6.58e-05	0.0149	TGTAATTTGGTAAAAATATAAATTGATTTTAATTTAAAATT
1	TTTAAATCTTTRAAAAATTGYAWTTATTAGRKRTTGYRKTA	NC_012152.1_cp32_10	12558	12598	-	-6.98193	6.62e-05	0.0149	TAAGGTTTTTAAAAATATCAAAAATCTTTGTTTTTGTTCAT
1	TTTAAATCTTTRAAAAATTGYAWTTATTAGRKRTTGYRKTA	NC_012152.1_cp32_10	22403	22443	-	-6.98795	6.63e-05	0.0149	GTAAGTTCTTTTCAACATTGTCTATTTTGATATTTAAGTTC
1	TTTAAATCTTTRAAAAATTGYAWTTATTAGRKRTTGYRKTA	NC_012152.1_cp32_10	11605	11645	-	-7	6.66e-05	0.0149	CATAATCTTCTAAAGCCTTGTAATTTTCATCTGCTTCAATT
1	TTTAAATCTTTRAAAAATTGYAWTTATTAGRKRTTGYRKTA	NC_012152.1_cp32_10	13820	13860	+	-7.01807	6.69e-05	0.0149	TTAATGTAATAGAGAATATAAAATCAAGATATATTGCAATA
1	TTTAAATCTTTRAAAAATTGYAWTTATTAGRKRTTGYRKTA	NC_012152.1_cp32_10	25085	25125	-	-7.04819	6.75e-05	0.0149	CTTATTTATTTCAAATTTAAAATCTAATGGCTATAACTCTT
1	TTTAAATCTTTRAAAAATTGYAWTTATTAGRKRTTGYRKTA	NC_012152.1_cp32_10	16568	16608	-	-7.24699	7.16e-05	0.0155	GCCCAGCCTAATAAATTCTTTATATATTTGTTCTTGAGTTA
1	TTTAAATCTTTRAAAAATTGYAWTTATTAGRKRTTGYRKTA	NC_012152.1_cp32_10	4748	4788	-	-7.25301	7.17e-05	0.0155	TTTAAACTTAATAAGCTCTGGGTTTAATGGGTAAATAAGTA
1	TTTAAATCTTTRAAAAATTGYAWTTATTAGRKRTTGYRKTA	NC_012152.1_cp32_10	29725	29765	+	-7.29518	7.26e-05	0.0155	ATTCAATTTTTACACAAATAAATATTACTGATGATTATGTA
1	TTTAAATCTTTRAAAAATTGYAWTTATTAGRKRTTGYRKTA	NC_012152.1_cp32_10	5503	5543	+	-7.3494	7.38e-05	0.0155	GTAAAGCTTGAAAATGATTCTTCTTATCAGAGAGTATTTGA
1	TTTAAATCTTTRAAAAATTGYAWTTATTAGRKRTTGYRKTA	NC_012152.1_cp32_10	4164	4204	+	-7.44578	7.59e-05	0.0155	TAATACTATTTCAACTATTGGATTTAGTTCTGAAGTGGTAA
1	TTTAAATCTTTRAAAAATTGYAWTTATTAGRKRTTGYRKTA	NC_012152.1_cp32_10	14595	14635	-	-7.45783	7.62e-05	0.0155	TAGAAATATTAGTAGAATCGTTGTTAATTAATTTGTCCGTT
1	TTTAAATCTTTRAAAAATTGYAWTTATTAGRKRTTGYRKTA	NC_012152.1_cp32_10	5681	5721	-	-7.46386	7.63e-05	0.0155	TTCAAAGTAAACTAAATCTGCAATTGATATTCGGTCTTTTA
1	TTTAAATCTTTRAAAAATTGYAWTTATTAGRKRTTGYRKTA	NC_012152.1_cp32_10	19009	19049	+	-7.5241	7.76e-05	0.0155	TTTAAATTAAAATCAATTTATATTTTTACCAAATTACAAAA
1	TTTAAATCTTTRAAAAATTGYAWTTATTAGRKRTTGYRKTA	NC_012152.1_cp32_10	12559	12599	-	-7.54217	7.81e-05	0.0155	TTAAGGTTTTTAAAAATATCAAAAATCTTTGTTTTTGTTCA
1	TTTAAATCTTTRAAAAATTGYAWTTATTAGRKRTTGYRKTA	NC_012152.1_cp32_10	20147	20187	+	-7.54217	7.81e-05	0.0155	GAATAACCAAAAGAAAATAGAATACAATAAAGTATTTGGTA
1	TTTAAATCTTTRAAAAATTGYAWTTATTAGRKRTTGYRKTA	NC_012152.1_cp32_10	22012	22052	-	-7.54217	7.81e-05	0.0155	TTTAAGTTGAAATCTTAAGGGTTTTATTGGATTTTGTTTTG
1	TTTAAATCTTTRAAAAATTGYAWTTATTAGRKRTTGYRKTA	NC_012152.1_cp32_10	25743	25783	-	-7.54217	7.81e-05	0.0155	TTTACTTAATTTAAAAGTAACACTTATAAGGAGAGGATTTT
1	TTTAAATCTTTRAAAAATTGYAWTTATTAGRKRTTGYRKTA	NC_012152.1_cp32_10	14268	14308	-	-7.63855	8.03e-05	0.0157	CTTAGTTGTTAAAAGTTATAATATTGTTACCATCTGTATTA
1	TTTAAATCTTTRAAAAATTGYAWTTATTAGRKRTTGYRKTA	NC_012152.1_cp32_10	21695	21735	-	-7.63855	8.03e-05	0.0157	ATCTATTTTTTAAATCATTGTAATGAGCAAATATCTCCTCT
1	TTTAAATCTTTRAAAAATTGYAWTTATTAGRKRTTGYRKTA	NC_012152.1_cp32_10	6277	6317	+	-7.72892	8.24e-05	0.0158	TCCATATCTTTCAAAAATCACAGCTGCTAGCTCAAATATAA
1	TTTAAATCTTTRAAAAATTGYAWTTATTAGRKRTTGYRKTA	NC_012152.1_cp32_10	19541	19581	-	-7.73494	8.26e-05	0.0158	TACTATTTTTGGAAACATTGTCTTTAAAATGTTTATTAACT
1	TTTAAATCTTTRAAAAATTGYAWTTATTAGRKRTTGYRKTA	NC_012152.1_cp32_10	21408	21448	-	-7.74096	8.27e-05	0.0158	GATAAATCCCAAAAATCCTGTCTTAGATTCAACGTGCTGTA
1	TTTAAATCTTTRAAAAATTGYAWTTATTAGRKRTTGYRKTA	NC_012152.1_cp32_10	6217	6257	+	-7.79518	8.4e-05	0.0159	GTTTAAGGCGTATGCAACTGAAAATAATTTTGAGTGCGATA
1	TTTAAATCTTTRAAAAATTGYAWTTATTAGRKRTTGYRKTA	NC_012152.1_cp32_10	28743	28783	+	-7.86145	8.57e-05	0.0161	TTTAAATAAAGCAAGTAGTAAAAAAAACAAGCAATTTGTTA
1	TTTAAATCTTTRAAAAATTGYAWTTATTAGRKRTTGYRKTA	NC_012152.1_cp32_10	18594	18634	-	-7.94578	8.78e-05	0.0162	TGAAATAGTAGAAGAAATTGAAAATGTTATTTATAAGCACA
1	TTTAAATCTTTRAAAAATTGYAWTTATTAGRKRTTGYRKTA	NC_012152.1_cp32_10	6383	6423	+	-7.98193	8.87e-05	0.0162	GAAAATGCTTTGGAATTTAGTATAAATTTTCAAATATATAT
1	TTTAAATCTTTRAAAAATTGYAWTTATTAGRKRTTGYRKTA	NC_012152.1_cp32_10	29018	29058	+	-7.98795	8.89e-05	0.0162	TGTAAAGCTAACAAATTCTCCAATTAATTTTGATAAGTTTG
1	TTTAAATCTTTRAAAAATTGYAWTTATTAGRKRTTGYRKTA	NC_012152.1_cp32_10	26401	26441	-	-7.99398	8.9e-05	0.0162	TTAATTTTTACAGTAAATTTAGAAAATTTTATTTTGCCATT
1	TTTAAATCTTTRAAAAATTGYAWTTATTAGRKRTTGYRKTA	NC_012152.1_cp32_10	21300	21340	+	-8.0241	8.98e-05	0.0162	TTGAAAGTTTAGAATTATTGGAATTTCATATGAACAATTTA
1	TTTAAATCTTTRAAAAATTGYAWTTATTAGRKRTTGYRKTA	NC_012152.1_cp32_10	6577	6617	-	-8.04819	9.04e-05	0.0162	AATTAATCAGTCCAACTGTTTGCATATTAGATGTTGGGTAA
1	TTTAAATCTTTRAAAAATTGYAWTTATTAGRKRTTGYRKTA	NC_012152.1_cp32_10	15819	15859	-	-8.06627	9.09e-05	0.0162	CTTTACTAAAAGTATTAATGTAATTATGATCTATGTTTGTA
1	TTTAAATCTTTRAAAAATTGYAWTTATTAGRKRTTGYRKTA	NC_012152.1_cp32_10	19068	19108	+	-8.09036	9.15e-05	0.0162	AATTAAGAATTAAAATTTAATATTTTTTTAGAAAAGTATTT
1	TTTAAATCTTTRAAAAATTGYAWTTATTAGRKRTTGYRKTA	NC_012152.1_cp32_10	6829	6869	+	-8.11446	9.22e-05	0.0162	CTGCTAGCTATAAAATATTGAATTTAACCGTTAATAATTAT
1	TTTAAATCTTTRAAAAATTGYAWTTATTAGRKRTTGYRKTA	NC_012152.1_cp32_10	19825	19865	-	-8.13855	9.28e-05	0.0162	CCTAGTGTTGTATAGAATTTCTTTTAATTTTTTTTGTTTTT
1	TTTAAATCTTTRAAAAATTGYAWTTATTAGRKRTTGYRKTA	NC_012152.1_cp32_10	1942	1982	-	-8.15663	9.33e-05	0.0162	TTTATGTCTTTTTAGATTCTCATAAAATTGAGCTCGTCTTT
1	TTTAAATCTTTRAAAAATTGYAWTTATTAGRKRTTGYRKTA	NC_012152.1_cp32_10	20164	20204	+	-8.18675	9.41e-05	0.0162	TAGAATACAATAAAGTATTTGGTATATATCATCTTGAATTA
1	TTTAAATCTTTRAAAAATTGYAWTTATTAGRKRTTGYRKTA	NC_012152.1_cp32_10	19778	19818	-	-8.27711	9.66e-05	0.0164	TGCAAGATTTTTTTATATTGAATTTTTTTATTAGGGCAATT
1	TTTAAATCTTTRAAAAATTGYAWTTATTAGRKRTTGYRKTA	NC_012152.1_cp32_10	12640	12680	+	-8.28313	9.68e-05	0.0164	TTTATTACTTTTAAAACTGTTGAAAATTAACAATCTTGATG
1	TTTAAATCTTTRAAAAATTGYAWTTATTAGRKRTTGYRKTA	NC_012152.1_cp32_10	20381	20421	-	-8.3253	9.8e-05	0.0164	TATAAATATCCATCATTATTTTTGTATGATACATTGCTTTA
1	TTTAAATCTTTRAAAAATTGYAWTTATTAGRKRTTGYRKTA	NC_012152.1_cp32_10	21367	21407	-	-8.33133	9.81e-05	0.0164	GCAATTGCTTATGAGTATTGTTTTTCTTAAATCGTGTTATA
1	TTTAAATCTTTRAAAAATTGYAWTTATTAGRKRTTGYRKTA	NC_012152.1_cp32_10	22457	22497	-	-8.33735	9.83e-05	0.0164	TTAAATTCTTTTCTACATTATCAATCTTAATGTCTAAACTA
1	TTTAAATCTTTRAAAAATTGYAWTTATTAGRKRTTGYRKTA	NC_012152.1_cp32_10	11990	12030	+	-8.36747	9.92e-05	0.0164	TTGGATTTATTCAAACATTTTTATAATTAAAATTGGCACTG
# FIMO (Find Individual Motif Occurrences): Version 5.5.5 compiled on Dec 6 2023 at 19:32:37
# The format of this file is described at https://meme-suite.org/meme/doc/fimo-output-format.html#tsv_results.
# fimo --oc . --verbosity 1 --bgfile --nrdb-- --thresh 1.0E-4 motifs.meme NC_012152.1_cp32_10.fa
