## Supplementary material for "Characterization and genomic analysis of the Lyme disease spirochete bacteriophage ϕBB-1": Supp data file 1: fimo_motif4_cp32-13.tsv

motif_id	motif_alt_id	sequence_name	start	stop	strand	score	p-value	q-value	matched_sequence
1	TTTAAATCTTTRAAAAATTGYAWTTATTAGRKRTTGYRKTA	NC_012156.1_cp32_13	26435	26475	+	58.4277	1.94e-20	4.98e-16	TTTAAATCTTTGAAAAATTGCAATTATTGGGTATTGCATTA
1	TTTAAATCTTTRAAAAATTGYAWTTATTAGRKRTTGYRKTA	NC_012156.1_cp32_13	10321	10361	-	12.8373	6.44e-08	0.000826	TTTTTTTCTTTTCAATATTATTATTGTTAGTATTTTCATTA
1	TTTAAATCTTTRAAAAATTGYAWTTATTAGRKRTTGYRKTA	NC_012156.1_cp32_13	3267	3307	+	8.16867	4.05e-07	0.0028	TATTAATTTGATAAAAGTTGCAATTTTTGGCAATAGAGGTC
1	TTTAAATCTTTRAAAAATTGYAWTTATTAGRKRTTGYRKTA	NC_012156.1_cp32_13	27953	27993	+	7.70482	4.83e-07	0.0028	TAAAAATAATAAAAATAATAAAAATATTTGTTTTTGATTCA
1	TTTAAATCTTTRAAAAATTGYAWTTATTAGRKRTTGYRKTA	NC_012156.1_cp32_13	1930	1970	-	6.1506	8.62e-07	0.0028	TTTAGATTTTCATAAAATTGAATTCGTCTTTGCTTGTATGT
1	TTTAAATCTTTRAAAAATTGYAWTTATTAGRKRTTGYRKTA	NC_012156.1_cp32_13	22979	23019	-	6.00602	9.09e-07	0.0028	CTTATTACTTTATAAAATTTTAATCATTTTCAATTGAAAAA
1	TTTAAATCTTTRAAAAATTGYAWTTATTAGRKRTTGYRKTA	NC_012156.1_cp32_13	19097	19137	-	5.98795	9.15e-07	0.0028	TAAAATTCCGACAAAAATTATTTTTGATATATGTTTATGTA
1	TTTAAATCTTTRAAAAATTGYAWTTATTAGRKRTTGYRKTA	NC_012156.1_cp32_13	16081	16121	+	5.80723	9.78e-07	0.0028	TGAAAATGCTTAAAAGATTGCATTGTCTACTAATTGCTTTG
1	TTTAAATCTTTRAAAAATTGYAWTTATTAGRKRTTGYRKTA	NC_012156.1_cp32_13	18172	18212	+	5.75904	9.95e-07	0.0028	GCTTATTTTTTGAATAATTGAGTTTATATTATCTTTTGTTG
1	TTTAAATCTTTRAAAAATTGYAWTTATTAGRKRTTGYRKTA	NC_012156.1_cp32_13	28031	28071	+	5.50602	1.09e-06	0.0028	TTTTATATTAATAAATATTGTAAATATAGGGCAGTTGTTAA
1	TTTAAATCTTTRAAAAATTGYAWTTATTAGRKRTTGYRKTA	NC_012156.1_cp32_13	3098	3138	+	2.48193	3.19e-06	0.00723	TAAAAATAGGAGAAATATTGGATATAAATAACACTGGAGTT
1	TTTAAATCTTTRAAAAATTGYAWTTATTAGRKRTTGYRKTA	NC_012156.1_cp32_13	6383	6423	+	2.31325	3.38e-06	0.00723	TGGAATTTAGTATAAATTTTCAAATATATATTATTGCGATA
1	TTTAAATCTTTRAAAAATTGYAWTTATTAGRKRTTGYRKTA	NC_012156.1_cp32_13	21440	21480	-	1.78916	4.05e-06	0.00754	ATTATTGCTGCATAAAATTTTATTTAAACAATGTTCTAATA
1	TTTAAATCTTTRAAAAATTGYAWTTATTAGRKRTTGYRKTA	NC_012156.1_cp32_13	9021	9061	-	1.55422	4.39e-06	0.00754	TTTCCATTTTGGAAATATCTTGTTCAATAGCCTTTTTTGTT
1	TTTAAATCTTTRAAAAATTGYAWTTATTAGRKRTTGYRKTA	NC_012156.1_cp32_13	6173	6213	-	1.4759	4.51e-06	0.00754	CTTAAACCCTTTAAATATTTGAATTAAATGATTTAATACCA
1	TTTAAATCTTTRAAAAATTGYAWTTATTAGRKRTTGYRKTA	NC_012156.1_cp32_13	5573	5613	+	1.20482	4.95e-06	0.00754	CATAAAGCCACAAGAACTTGCAATTCTTTATGATTCTGATA
1	TTTAAATCTTTRAAAAATTGYAWTTATTAGRKRTTGYRKTA	NC_012156.1_cp32_13	19246	19286	+	0.993976	5.31e-06	0.00754	GTTAAAACTGAAAAATGTTCAAATAACTACGCTGTTTGTAG
1	TTTAAATCTTTRAAAAATTGYAWTTATTAGRKRTTGYRKTA	NC_012156.1_cp32_13	25844	25884	-	0.891566	5.5e-06	0.00754	TTTGACCCCTAAAAGTATTAAATTAATTCTAAAATGTGCCA
1	TTTAAATCTTTRAAAAATTGYAWTTATTAGRKRTTGYRKTA	NC_012156.1_cp32_13	14881	14921	+	0.554217	6.16e-06	0.00754	CTTATTTTTTTCAAAAATTACGATAATTATCCCGTTTATCT
1	TTTAAATCTTTRAAAAATTGYAWTTATTAGRKRTTGYRKTA	NC_012156.1_cp32_13	29377	29417	-	0.548193	6.17e-06	0.00754	TATCATAAGTTGTAAAATTATATGTCTTAAATGTCGCTATA
1	TTTAAATCTTTRAAAAATTGYAWTTATTAGRKRTTGYRKTA	NC_012156.1_cp32_13	22843	22883	-	0.433735	6.42e-06	0.00754	TTAAAATATCTATTTTATTGTCTAGACTAGATATATCTTTT
1	TTTAAATCTTTRAAAAATTGYAWTTATTAGRKRTTGYRKTA	NC_012156.1_cp32_13	16150	16190	-	0.060241	7.27e-06	0.00754	TTTTAGTGTTGGAATAATTGGCGGTTTTGGCTCTTCTGGTA
1	TTTAAATCTTTRAAAAATTGYAWTTATTAGRKRTTGYRKTA	NC_012156.1_cp32_13	23090	23130	-	0.0542169	7.28e-06	0.00754	TTCAGTTCAATTTAGAATTAAAATTATTTTGTATTTGTTAA
1	TTTAAATCTTTRAAAAATTGYAWTTATTAGRKRTTGYRKTA	NC_012156.1_cp32_13	13712	13752	-	0.0120482	7.39e-06	0.00754	TATAAATTTATGAATTTCGGTATTTTTGAAAAAATTAGGTA
1	TTTAAATCTTTRAAAAATTGYAWTTATTAGRKRTTGYRKTA	NC_012156.1_cp32_13	16960	17000	-	-0.0481928	7.53e-06	0.00754	TTAAATTCTTTTCCACATTGTCTATTTTGGCATTTAAATTC
1	TTTAAATCTTTRAAAAATTGYAWTTATTAGRKRTTGYRKTA	NC_012156.1_cp32_13	12504	12544	-	-0.120482	7.72e-06	0.00754	GATAAATCATTATTAAATACTAATTCAAAATTATTGCCTAA
1	TTTAAATCTTTRAAAAATTGYAWTTATTAGRKRTTGYRKTA	NC_012156.1_cp32_13	22422	22462	-	-0.204819	7.94e-06	0.00754	ATTATCCTTTTAATTCTTTATATTTTTTTAAAAGTTTGTTA
1	TTTAAATCTTTRAAAAATTGYAWTTATTAGRKRTTGYRKTA	NC_012156.1_cp32_13	22406	22446	-	-0.39759	8.46e-06	0.00775	TTTATATTTTTTTAAAAGTTTGTTAATTAAATCTTTTTGAT
1	TTTAAATCTTTRAAAAATTGYAWTTATTAGRKRTTGYRKTA	NC_012156.1_cp32_13	13902	13942	+	-0.656627	9.21e-06	0.00787	TCAAACTTTACAAAGTATTACAAGCAATATTAATAGCGTTA
1	TTTAAATCTTTRAAAAATTGYAWTTATTAGRKRTTGYRKTA	NC_012156.1_cp32_13	25382	25422	+	-0.795181	9.64e-06	0.00787	CTTTAATTTGAAAAGAATTGTAGCCGTTAGATTTCAAATTT
1	TTTAAATCTTTRAAAAATTGYAWTTATTAGRKRTTGYRKTA	NC_012156.1_cp32_13	16575	16615	-	-0.825301	9.74e-06	0.00787	ACCCAGTCTAAGAAATTCTTTATATATTTGTTCTTGAGTTA
1	TTTAAATCTTTRAAAAATTGYAWTTATTAGRKRTTGYRKTA	NC_012156.1_cp32_13	13704	13744	-	-0.849398	9.82e-06	0.00787	TATGAATTTCGGTATTTTTGAAAAAATTAGGTATTTTCATG
1	TTTAAATCTTTRAAAAATTGYAWTTATTAGRKRTTGYRKTA	NC_012156.1_cp32_13	19197	19237	-	-1.01807	1.04e-05	0.00792	TATGAATTTGCAAAAAAATAGAATAAAATAGGGTTTAGCTA
1	TTTAAATCTTTRAAAAATTGYAWTTATTAGRKRTTGYRKTA	NC_012156.1_cp32_13	22404	22444	-	-1.15663	1.09e-05	0.00792	TATATTTTTTTAAAAGTTTGTTAATTAAATCTTTTTGATTT
1	TTTAAATCTTTRAAAAATTGYAWTTATTAGRKRTTGYRKTA	NC_012156.1_cp32_13	22414	22454	-	-1.28313	1.13e-05	0.00792	TTTAATTCTTTATATTTTTTTAAAAGTTTGTTAATTAAATC
1	TTTAAATCTTTRAAAAATTGYAWTTATTAGRKRTTGYRKTA	NC_012156.1_cp32_13	9871	9911	-	-1.39759	1.17e-05	0.00792	TTAAAATCCTTGAACATTTCCATCATCTTGGTAATTCTAGA
1	TTTAAATCTTTRAAAAATTGYAWTTATTAGRKRTTGYRKTA	NC_012156.1_cp32_13	20588	20628	+	-1.48193	1.21e-05	0.00792	ATTGAAACAGTAAAAAAGGGTAAATGTAAGGTTGAATGCCA
1	TTTAAATCTTTRAAAAATTGYAWTTATTAGRKRTTGYRKTA	NC_012156.1_cp32_13	23870	23910	-	-1.48193	1.21e-05	0.00792	TATTTTTATATAAAATATCAATATTATCACCGTATGCTTTA
1	TTTAAATCTTTRAAAAATTGYAWTTATTAGRKRTTGYRKTA	NC_012156.1_cp32_13	21270	21310	+	-1.59036	1.25e-05	0.00792	TAAATATCTAAAAAGTATTGAAGGTCTTAATTTGTATTATA
1	TTTAAATCTTTRAAAAATTGYAWTTATTAGRKRTTGYRKTA	NC_012156.1_cp32_13	21747	21787	-	-1.60241	1.25e-05	0.00792	TCAAAACCTTAATATTATTAAAATTGTGAATTTTACCTTTA
1	TTTAAATCTTTRAAAAATTGYAWTTATTAGRKRTTGYRKTA	NC_012156.1_cp32_13	24071	24111	-	-1.63253	1.27e-05	0.00792	ATTTACTGCTTAAAAAATTGCCATTTTTATTGTACTCAGCA
1	TTTAAATCTTTRAAAAATTGYAWTTATTAGRKRTTGYRKTA	NC_012156.1_cp32_13	19196	19236	-	-1.71084	1.3e-05	0.00793	ATGAATTTGCAAAAAAATAGAATAAAATAGGGTTTAGCTAA
1	TTTAAATCTTTRAAAAATTGYAWTTATTAGRKRTTGYRKTA	NC_012156.1_cp32_13	13823	13863	+	-1.79518	1.34e-05	0.00796	TTAATGTAATAGAAAATATAAAATCAAGATATATTGCAATA
1	TTTAAATCTTTRAAAAATTGYAWTTATTAGRKRTTGYRKTA	NC_012156.1_cp32_13	18174	18214	+	-1.88554	1.37e-05	0.00801	TTATTTTTTGAATAATTGAGTTTATATTATCTTTTGTTGTA
1	TTTAAATCTTTRAAAAATTGYAWTTATTAGRKRTTGYRKTA	NC_012156.1_cp32_13	27951	27991	+	-2	1.43e-05	0.00813	TTTAAAAATAATAAAAATAATAAAAATATTTGTTTTTGATT
1	TTTAAATCTTTRAAAAATTGYAWTTATTAGRKRTTGYRKTA	NC_012156.1_cp32_13	23109	23149	+	-2.12651	1.49e-05	0.00817	TTTAATTCTAAATTGAACTGAATTTAATTGTTTAGTGAGTT
1	TTTAAATCTTTRAAAAATTGYAWTTATTAGRKRTTGYRKTA	NC_012156.1_cp32_13	23095	23135	-	-2.20482	1.52e-05	0.00817	TTAAATTCAGTTCAATTTAGAATTAAAATTATTTTGTATTT
1	TTTAAATCTTTRAAAAATTGYAWTTATTAGRKRTTGYRKTA	NC_012156.1_cp32_13	10303	10343	-	-2.22892	1.53e-05	0.00817	TATTATTGTTAGTATTTTCATTATTAATATCTATTTTGTTA
1	TTTAAATCTTTRAAAAATTGYAWTTATTAGRKRTTGYRKTA	NC_012156.1_cp32_13	27944	27984	+	-2.28313	1.56e-05	0.00817	TGTTACTTTTAAAAATAATAAAAATAATAAAAATATTTGTT
1	TTTAAATCTTTRAAAAATTGYAWTTATTAGRKRTTGYRKTA	NC_012156.1_cp32_13	19942	19982	-	-2.43976	1.64e-05	0.00825	TTTTAAAGTTACAATTATTGAAATAATTTCTTAGTTGATAT
1	TTTAAATCTTTRAAAAATTGYAWTTATTAGRKRTTGYRKTA	NC_012156.1_cp32_13	3931	3971	+	-2.45783	1.65e-05	0.00825	GTAAAAATTAATAAAATTTGGGAGGATTTAATATGGAATTA
1	TTTAAATCTTTRAAAAATTGYAWTTATTAGRKRTTGYRKTA	NC_012156.1_cp32_13	11976	12016	-	-2.5	1.67e-05	0.00825	TAAAAATGTTTGAATAAATCCAATTTTTTATATCTTCTTGA
1	TTTAAATCTTTRAAAAATTGYAWTTATTAGRKRTTGYRKTA	NC_012156.1_cp32_13	29854	29894	-	-2.72892	1.8e-05	0.00871	TTAACGTTGTTATTCTGCTAAATTTATTAGACTTTGGCTTA
1	TTTAAATCTTTRAAAAATTGYAWTTATTAGRKRTTGYRKTA	NC_012156.1_cp32_13	26631	26671	+	-2.83735	1.86e-05	0.00885	TTTAGATACAAAAAAAGAAGAGTTTTTTGGAGATTTTAAAA
1	TTTAAATCTTTRAAAAATTGYAWTTATTAGRKRTTGYRKTA	NC_012156.1_cp32_13	109	149	-	-3.15663	2.06e-05	0.00925	GTAATTTCTAAAAAATATTGAGTATTTGTATAGTTCTAGTG
1	TTTAAATCTTTRAAAAATTGYAWTTATTAGRKRTTGYRKTA	NC_012156.1_cp32_13	24800	24840	+	-3.16265	2.07e-05	0.00925	ACTAAAAAATTAAAAAAATAAATTTAATATAGGAGGATTAA
1	TTTAAATCTTTRAAAAATTGYAWTTATTAGRKRTTGYRKTA	NC_012156.1_cp32_13	24163	24203	+	-3.19277	2.08e-05	0.00925	TTGAGTATTGTAATTTGTTCTTTTTAATAGATGCTGCACCA
1	TTTAAATCTTTRAAAAATTGYAWTTATTAGRKRTTGYRKTA	NC_012156.1_cp32_13	22852	22892	-	-3.20482	2.09e-05	0.00925	GTTCATTTTTTAAAATATCTATTTTATTGTCTAGACTAGAT
1	TTTAAATCTTTRAAAAATTGYAWTTATTAGRKRTTGYRKTA	NC_012156.1_cp32_13	16027	16067	-	-3.45181	2.26e-05	0.00983	TTTTGATATATTCTTTCATGATTTTGTTACGTGTTGCTTTA
1	TTTAAATCTTTRAAAAATTGYAWTTATTAGRKRTTGYRKTA	NC_012156.1_cp32_13	25958	25998	+	-3.68072	2.43e-05	0.00993	TTTCATTTTCTAGAATTTTGTTTTTATTTAATGCATTTTGG
1	TTTAAATCTTTRAAAAATTGYAWTTATTAGRKRTTGYRKTA	NC_012156.1_cp32_13	19406	19446	+	-3.71687	2.46e-05	0.00993	ATCAAAATTTTGCATTATATTAATTATTAATTATTCATATT
1	TTTAAATCTTTRAAAAATTGYAWTTATTAGRKRTTGYRKTA	NC_012156.1_cp32_13	26629	26669	-	-3.72289	2.46e-05	0.00993	TTAAAATCTCCAAAAAACTCTTCTTTTTTTGTATCTAAAAA
1	TTTAAATCTTTRAAAAATTGYAWTTATTAGRKRTTGYRKTA	NC_012156.1_cp32_13	4486	4526	+	-3.73494	2.47e-05	0.00993	ATAAAATGGATAAAATATTTGAAAAAATTGAGGACGGACTT
1	TTTAAATCTTTRAAAAATTGYAWTTATTAGRKRTTGYRKTA	NC_012156.1_cp32_13	1940	1980	-	-3.78313	2.51e-05	0.00993	TTTATGTCTTTTTAGATTTTCATAAAATTGAATTCGTCTTT
1	TTTAAATCTTTRAAAAATTGYAWTTATTAGRKRTTGYRKTA	NC_012156.1_cp32_13	23242	23282	+	-3.79518	2.52e-05	0.00993	AAAAAGCCTGACAAAAATAGTTTTTGTTATACATATGTATA
1	TTTAAATCTTTRAAAAATTGYAWTTATTAGRKRTTGYRKTA	NC_012156.1_cp32_13	11985	12025	-	-3.87349	2.58e-05	0.01	TTTTAATTATAAAAATGTTTGAATAAATCCAATTTTTTATA
1	TTTAAATCTTTRAAAAATTGYAWTTATTAGRKRTTGYRKTA	NC_012156.1_cp32_13	19331	19371	-	-3.95181	2.64e-05	0.0101	TTTTAATTATTAATTTTGTTAAATTAATATACTTTTTATAA
1	TTTAAATCTTTRAAAAATTGYAWTTATTAGRKRTTGYRKTA	NC_012156.1_cp32_13	18755	18795	+	-4.09036	2.76e-05	0.0103	ACTATTTCATTGAAATTTTGATATTTATATCCATATCCTTT
1	TTTAAATCTTTRAAAAATTGYAWTTATTAGRKRTTGYRKTA	NC_012156.1_cp32_13	19357	19397	+	-4.19277	2.85e-05	0.0103	AATTAATAATTAAAATTTAATATTTTTTTAGAAAAGTATTT
1	TTTAAATCTTTRAAAAATTGYAWTTATTAGRKRTTGYRKTA	NC_012156.1_cp32_13	27959	27999	-	-4.21084	2.87e-05	0.0103	TTTATATGAATCAAAAACAAATATTTTTATTATTTTTATTA
1	TTTAAATCTTTRAAAAATTGYAWTTATTAGRKRTTGYRKTA	NC_012156.1_cp32_13	29524	29564	+	-4.21084	2.87e-05	0.0103	TTCAATTTTTACACAAATAAATATTACTGATGATTATGTAT
1	TTTAAATCTTTRAAAAATTGYAWTTATTAGRKRTTGYRKTA	NC_012156.1_cp32_13	12564	12604	-	-4.33133	2.97e-05	0.0104	CTTAAGGTTTTTAAAAATATAAACAATTTTTGCTTTTGTTC
1	TTTAAATCTTTRAAAAATTGYAWTTATTAGRKRTTGYRKTA	NC_012156.1_cp32_13	2334	2374	-	-4.34337	2.99e-05	0.0104	TTAAATACCCAGTAAAGTTATTTGTAATTGGTATAACAGTT
1	TTTAAATCTTTRAAAAATTGYAWTTATTAGRKRTTGYRKTA	NC_012156.1_cp32_13	12242	12282	-	-4.38554	3.02e-05	0.0104	TTTAACAGTGTCAGAGATTAAATTTAATGTTTTTGGGCTAA
1	TTTAAATCTTTRAAAAATTGYAWTTATTAGRKRTTGYRKTA	NC_012156.1_cp32_13	23049	23089	+	-4.40361	3.04e-05	0.0104	TTGAATTTTTTAACAAGATAATTTAAATAGGTTCTTTTATT
1	TTTAAATCTTTRAAAAATTGYAWTTATTAGRKRTTGYRKTA	NC_012156.1_cp32_13	19568	19608	-	-4.62048	3.25e-05	0.0109	TTTTCATTATAGTAATAGAGTATGTTTTTTTGGTTATATTT
1	TTTAAATCTTTRAAAAATTGYAWTTATTAGRKRTTGYRKTA	NC_012156.1_cp32_13	12158	12198	-	-4.63855	3.27e-05	0.0109	GTTATTTTTATCAAAAATATTAACGCTTGATTGAAGTAGTA
1	TTTAAATCTTTRAAAAATTGYAWTTATTAGRKRTTGYRKTA	NC_012156.1_cp32_13	23373	23413	+	-4.86145	3.5e-05	0.0112	ACTAATTTTTTGTAAAATTTTTTGTAAAAAAGTTGGCAAAA
1	TTTAAATCTTTRAAAAATTGYAWTTATTAGRKRTTGYRKTA	NC_012156.1_cp32_13	22423	22463	+	-4.91566	3.56e-05	0.0112	AACAAACTTTTAAAAAAATATAAAGAATTAAAAGGATAATA
1	TTTAAATCTTTRAAAAATTGYAWTTATTAGRKRTTGYRKTA	NC_012156.1_cp32_13	24959	24999	-	-4.93976	3.59e-05	0.0112	TATAAATCTATAATACGCTGCATTTATCTCATACACACTAA
1	TTTAAATCTTTRAAAAATTGYAWTTATTAGRKRTTGYRKTA	NC_012156.1_cp32_13	16936	16976	-	-4.96386	3.61e-05	0.0112	TTTTGGCATTTAAATTCTTTTCTACATTATCTATTTTAGCA
1	TTTAAATCTTTRAAAAATTGYAWTTATTAGRKRTTGYRKTA	NC_012156.1_cp32_13	15214	15254	-	-4.98193	3.63e-05	0.0112	TTTAAATTGATAAGAAGTTCAGTTAATTTAATAGTATCCAT
1	TTTAAATCTTTRAAAAATTGYAWTTATTAGRKRTTGYRKTA	NC_012156.1_cp32_13	12417	12457	+	-5.04217	3.7e-05	0.0112	TGAAACTTCTAGAATTACTGCTGATATTAATAGTTTGTTTA
1	TTTAAATCTTTRAAAAATTGYAWTTATTAGRKRTTGYRKTA	NC_012156.1_cp32_13	16708	16748	+	-5.07229	3.73e-05	0.0112	TATAAAATTTGATAATCTTATTTTTAAGATTGATAGCGTAG
1	TTTAAATCTTTRAAAAATTGYAWTTATTAGRKRTTGYRKTA	NC_012156.1_cp32_13	12562	12602	-	-5.09036	3.75e-05	0.0112	TAAGGTTTTTAAAAATATAAACAATTTTTGCTTTTGTTCTT
1	TTTAAATCTTTRAAAAATTGYAWTTATTAGRKRTTGYRKTA	NC_012156.1_cp32_13	24281	24321	+	-5.09036	3.75e-05	0.0112	TATAAATTTGAAAAAAGATATTTATAGTAACTATAGAGAGG
1	TTTAAATCTTTRAAAAATTGYAWTTATTAGRKRTTGYRKTA	NC_012156.1_cp32_13	26408	26448	-	-5.15663	3.83e-05	0.0113	TTCAAAGATTTAAATATATAATTTTGTTACATTCAGCTGTT
1	TTTAAATCTTTRAAAAATTGYAWTTATTAGRKRTTGYRKTA	NC_012156.1_cp32_13	6207	6247	+	-5.1988	3.88e-05	0.0113	GTTTAAGGCTTATGCAACTGAAAATAATTTTGAGTGCGATA
1	TTTAAATCTTTRAAAAATTGYAWTTATTAGRKRTTGYRKTA	NC_012156.1_cp32_13	19343	19383	+	-5.29518	4e-05	0.0115	TATTAATTTAACAAAATTAATAATTAAAATTTAATATTTTT
1	TTTAAATCTTTRAAAAATTGYAWTTATTAGRKRTTGYRKTA	NC_012156.1_cp32_13	21268	21308	+	-5.44578	4.18e-05	0.0119	GCTAAATATCTAAAAAGTATTGAAGGTCTTAATTTGTATTA
1	TTTAAATCTTTRAAAAATTGYAWTTATTAGRKRTTGYRKTA	NC_012156.1_cp32_13	12653	12693	+	-5.6506	4.45e-05	0.0125	TTTAAAACTGTTAAAAATTAATAATCTTCACGCTGTAAAAA
1	TTTAAATCTTTRAAAAATTGYAWTTATTAGRKRTTGYRKTA	NC_012156.1_cp32_13	11977	12017	+	-5.71687	4.54e-05	0.0127	CAAGAAGATATAAAAAATTGGATTTATTCAAACATTTTTAT
1	TTTAAATCTTTRAAAAATTGYAWTTATTAGRKRTTGYRKTA	NC_012156.1_cp32_13	28733	28773	-	-5.81928	4.68e-05	0.0127	TGTAGTGTTGTAAAAAGTTTTGTTTGATATAAGTTCACTTG
1	TTTAAATCTTTRAAAAATTGYAWTTATTAGRKRTTGYRKTA	NC_012156.1_cp32_13	19388	19428	-	-5.89759	4.79e-05	0.0127	TTAATATAATGCAAAATTTTGATTTAAAAGTAAATACTTTT
1	TTTAAATCTTTRAAAAATTGYAWTTATTAGRKRTTGYRKTA	NC_012156.1_cp32_13	16400	16440	-	-5.95181	4.87e-05	0.0127	TTTACATTTTTAATTGGGAATATTTATTATAGACTTTTTCC
1	TTTAAATCTTTRAAAAATTGYAWTTATTAGRKRTTGYRKTA	NC_012156.1_cp32_13	27247	27287	-	-5.96988	4.9e-05	0.0127	TTATGATTGTAAAAAAAATTTTTCTATTCTTTTTTATTATA
1	TTTAAATCTTTRAAAAATTGYAWTTATTAGRKRTTGYRKTA	NC_012156.1_cp32_13	17120	17160	+	-6.01205	4.96e-05	0.0127	ATCAATTCAAATAATAATTGTTTATCCCATATTTAGTATTA
1	TTTAAATCTTTRAAAAATTGYAWTTATTAGRKRTTGYRKTA	NC_012156.1_cp32_13	24070	24110	-	-6.06627	5.04e-05	0.0127	TTTACTGCTTAAAAAATTGCCATTTTTATTGTACTCAGCAA
1	TTTAAATCTTTRAAAAATTGYAWTTATTAGRKRTTGYRKTA	NC_012156.1_cp32_13	5465	5505	-	-6.07831	5.06e-05	0.0127	TTTCAAGCTTTACAACAGTCCCTTTATAAAACTTTAAGGGT
1	TTTAAATCTTTRAAAAATTGYAWTTATTAGRKRTTGYRKTA	NC_012156.1_cp32_13	28000	28040	+	-6.09639	5.09e-05	0.0127	TGCTCCTTTTTGGATATTTGAAATGTTTGGTTTTTATATTA
1	TTTAAATCTTTRAAAAATTGYAWTTATTAGRKRTTGYRKTA	NC_012156.1_cp32_13	11984	12024	-	-6.10843	5.11e-05	0.0127	TTTAATTATAAAAATGTTTGAATAAATCCAATTTTTTATAT
1	TTTAAATCTTTRAAAAATTGYAWTTATTAGRKRTTGYRKTA	NC_012156.1_cp32_13	18953	18993	-	-6.16867	5.2e-05	0.0127	AATTTTTTGTAAAAAAGTTGGCAAAAATAGTTTTTGCTATA
1	TTTAAATCTTTRAAAAATTGYAWTTATTAGRKRTTGYRKTA	NC_012156.1_cp32_13	23388	23428	+	-6.16867	5.2e-05	0.0127	AATTTTTTGTAAAAAAGTTGGCAAAAATAGTTTTTGCTATA
1	TTTAAATCTTTRAAAAATTGYAWTTATTAGRKRTTGYRKTA	NC_012156.1_cp32_13	18310	18350	+	-6.18675	5.23e-05	0.0127	TTTCTGGTTTTGAATAGTGTTATTTTTTTGAACTTGATTAA
1	TTTAAATCTTTRAAAAATTGYAWTTATTAGRKRTTGYRKTA	NC_012156.1_cp32_13	22870	22910	+	-6.21084	5.27e-05	0.0127	AATAGATATTTTAAAAAATGAACTTAATGCAAGCAATAGAA
1	TTTAAATCTTTRAAAAATTGYAWTTATTAGRKRTTGYRKTA	NC_012156.1_cp32_13	23184	23224	+	-6.23494	5.3e-05	0.0127	ATTAAGCTCTTTAACATGAGAATTTAATAAAGCTTTTATTT
1	TTTAAATCTTTRAAAAATTGYAWTTATTAGRKRTTGYRKTA	NC_012156.1_cp32_13	11545	11585	-	-6.26506	5.35e-05	0.0127	CATATCCCCGTAAACCAGTACCAATATCGGCTATTACGTTA
1	TTTAAATCTTTRAAAAATTGYAWTTATTAGRKRTTGYRKTA	NC_012156.1_cp32_13	27546	27586	-	-6.27108	5.36e-05	0.0127	CAAAAATTTGTAAATAATAGAGTTATGTGGGAAATTTGGAA
1	TTTAAATCTTTRAAAAATTGYAWTTATTAGRKRTTGYRKTA	NC_012156.1_cp32_13	22702	22742	-	-6.3253	5.45e-05	0.0127	TATCTTTTTGCAAAGCTTTTTCTACATTATCTATTTTGGTA
1	TTTAAATCTTTRAAAAATTGYAWTTATTAGRKRTTGYRKTA	NC_012156.1_cp32_13	27321	27361	+	-6.3253	5.45e-05	0.0127	TTATATTATTTAAAATACGTACTATATTTCTTGTATAGTTT
1	TTTAAATCTTTRAAAAATTGYAWTTATTAGRKRTTGYRKTA	NC_012156.1_cp32_13	20242	20282	-	-6.37952	5.54e-05	0.0127	TTATATTGTTTAAATCTTTATATTTATGATTTTCAATAATA
1	TTTAAATCTTTRAAAAATTGYAWTTATTAGRKRTTGYRKTA	NC_012156.1_cp32_13	12634	12674	-	-6.42169	5.61e-05	0.0127	ATTAATTTTTAACAGTTTTAAAAGTAAGAAGTAGTCCAGTC
1	TTTAAATCTTTRAAAAATTGYAWTTATTAGRKRTTGYRKTA	NC_012156.1_cp32_13	22029	22069	-	-6.45783	5.67e-05	0.0127	TTTCCATCAATTCAATTTTATTATTGATGTCGCTTGAAGTA
1	TTTAAATCTTTRAAAAATTGYAWTTATTAGRKRTTGYRKTA	NC_012156.1_cp32_13	22433	22473	+	-6.46988	5.69e-05	0.0127	TAAAAAAATATAAAGAATTAAAAGGATAATAAAGGGGATTT
1	TTTAAATCTTTRAAAAATTGYAWTTATTAGRKRTTGYRKTA	NC_012156.1_cp32_13	25719	25759	+	-6.48193	5.71e-05	0.0127	GGTTTTGCTTAAAAAAGTTGAAATATCTTGCATTTTTACTT
1	TTTAAATCTTTRAAAAATTGYAWTTATTAGRKRTTGYRKTA	NC_012156.1_cp32_13	16584	16624	+	-6.65663	6.01e-05	0.0132	AACAAATATATAAAGAATTTCTTAGACTGGGTATGGAACAA
1	TTTAAATCTTTRAAAAATTGYAWTTATTAGRKRTTGYRKTA	NC_012156.1_cp32_13	18420	18460	+	-6.68072	6.06e-05	0.0132	TTGTGTTTTCATAATTATTGTAAATAGGAGCTGCATCAGTA
1	TTTAAATCTTTRAAAAATTGYAWTTATTAGRKRTTGYRKTA	NC_012156.1_cp32_13	10041	10081	-	-6.6988	6.09e-05	0.0132	GAATATCTTTGGTGAAATTAAAATTTTTAATTTTTTCGGTG
1	TTTAAATCTTTRAAAAATTGYAWTTATTAGRKRTTGYRKTA	NC_012156.1_cp32_13	16861	16901	-	-6.86145	6.39e-05	0.0136	TTAAATTCTTTTCTACAGTATCAATCTTGGCGTCTAAATTA
1	TTTAAATCTTTRAAAAATTGYAWTTATTAGRKRTTGYRKTA	NC_012156.1_cp32_13	22970	23010	+	-6.86145	6.39e-05	0.0136	AATAAGTATTTTTTCAATTGAAAATGATTAAAATTTTATAA
1	TTTAAATCTTTRAAAAATTGYAWTTATTAGRKRTTGYRKTA	NC_012156.1_cp32_13	22969	23009	-	-6.92169	6.51e-05	0.0136	TATAAAATTTTAATCATTTTCAATTGAAAAAATACTTATTA
1	TTTAAATCTTTRAAAAATTGYAWTTATTAGRKRTTGYRKTA	NC_012156.1_cp32_13	19828	19868	-	-6.92771	6.52e-05	0.0136	TACTATTTTTAGAAACATTGTCTTTAAAATGGTTATTAACT
1	TTTAAATCTTTRAAAAATTGYAWTTATTAGRKRTTGYRKTA	NC_012156.1_cp32_13	29131	29171	+	-6.95181	6.56e-05	0.0136	TACAAATAATTCATATATTCTGATTGATTCACTACGTATTA
1	TTTAAATCTTTRAAAAATTGYAWTTATTAGRKRTTGYRKTA	NC_012156.1_cp32_13	10033	10073	-	-6.95783	6.58e-05	0.0136	TTGGTGAAATTAAAATTTTTAATTTTTTCGGTGATCCAGTT
1	TTTAAATCTTTRAAAAATTGYAWTTATTAGRKRTTGYRKTA	NC_012156.1_cp32_13	14445	14485	-	-7.04819	6.75e-05	0.0139	CTTTAGTTGTTTTTAAAAAGTTTTCATAAGTAATTGCGTTA
1	TTTAAATCTTTRAAAAATTGYAWTTATTAGRKRTTGYRKTA	NC_012156.1_cp32_13	27619	27659	-	-7.13855	6.93e-05	0.0139	TGCAAACATTAGTAAAGTGAAAATTAAATTTTTTTTTGATA
1	TTTAAATCTTTRAAAAATTGYAWTTATTAGRKRTTGYRKTA	NC_012156.1_cp32_13	22810	22850	-	-7.14458	6.95e-05	0.0139	TATCTTTTTGTAAATTCTTCTCTACACTATCTATCTTGGTA
1	TTTAAATCTTTRAAAAATTGYAWTTATTAGRKRTTGYRKTA	NC_012156.1_cp32_13	6563	6603	+	-7.18675	7.03e-05	0.0139	TTTACATTTATCCAATATCTAACATGCAAACAGTTGGGCTT
1	TTTAAATCTTTRAAAAATTGYAWTTATTAGRKRTTGYRKTA	NC_012156.1_cp32_13	27925	27965	-	-7.19277	7.05e-05	0.0139	TTTATTATTTTTAAAAGTAACAATAAGTTTTTCTTATGATC
1	TTTAAATCTTTRAAAAATTGYAWTTATTAGRKRTTGYRKTA	NC_012156.1_cp32_13	14871	14911	-	-7.22289	7.11e-05	0.0139	GATAATTATCGTAATTTTTGAAAAAAATAAGAGTTACATCA
1	TTTAAATCTTTRAAAAATTGYAWTTATTAGRKRTTGYRKTA	NC_012156.1_cp32_13	18309	18349	+	-7.22289	7.11e-05	0.0139	TTTTCTGGTTTTGAATAGTGTTATTTTTTTGAACTTGATTA
1	TTTAAATCTTTRAAAAATTGYAWTTATTAGRKRTTGYRKTA	NC_012156.1_cp32_13	29523	29563	+	-7.29518	7.26e-05	0.0141	ATTCAATTTTTACACAAATAAATATTACTGATGATTATGTA
1	TTTAAATCTTTRAAAAATTGYAWTTATTAGRKRTTGYRKTA	NC_012156.1_cp32_13	5493	5533	+	-7.3494	7.38e-05	0.0141	GTAAAGCTTGAAAATGATTCTTCTTATCAGAGAGTATTTGA
1	TTTAAATCTTTRAAAAATTGYAWTTATTAGRKRTTGYRKTA	NC_012156.1_cp32_13	3695	3735	-	-7.35542	7.39e-05	0.0141	CAAAATTATTTGTAATTGGTACAATAGTAGCTGTTTTGCTA
1	TTTAAATCTTTRAAAAATTGYAWTTATTAGRKRTTGYRKTA	NC_012156.1_cp32_13	26070	26110	-	-7.37952	7.44e-05	0.0141	TTTACTTAATTTAAAAGTAACACTTATAAGGAGCTTGTCTT
1	TTTAAATCTTTRAAAAATTGYAWTTATTAGRKRTTGYRKTA	NC_012156.1_cp32_13	26098	26138	-	-7.45783	7.62e-05	0.0142	ATTACATTTTTCATCTATTTTTATTACTTTTACTTAATTTA
1	TTTAAATCTTTRAAAAATTGYAWTTATTAGRKRTTGYRKTA	NC_012156.1_cp32_13	5671	5711	-	-7.46386	7.63e-05	0.0142	TTCAAAGTAAACTAAATCTGCAATTGATATTCGGTCTTTTA
1	TTTAAATCTTTRAAAAATTGYAWTTATTAGRKRTTGYRKTA	NC_012156.1_cp32_13	26427	26467	+	-7.46386	7.63e-05	0.0142	ATTATATATTTAAATCTTTGAAAAATTGCAATTATTGGGTA
1	TTTAAATCTTTRAAAAATTGYAWTTATTAGRKRTTGYRKTA	NC_012156.1_cp32_13	14271	14311	-	-7.54217	7.81e-05	0.0142	CTTAGTTGTTAAAAGTGATAATATTGTTACCATCTGTATTA
1	TTTAAATCTTTRAAAAATTGYAWTTATTAGRKRTTGYRKTA	NC_012156.1_cp32_13	20434	20474	+	-7.54217	7.81e-05	0.0142	GAATAACCAAAAGAAAATAGAATACAATAAAGTATTTGGTA
1	TTTAAATCTTTRAAAAATTGYAWTTATTAGRKRTTGYRKTA	NC_012156.1_cp32_13	22292	22332	-	-7.54217	7.81e-05	0.0142	TTTAAGTTGAAATCTTAGAGGTTTTATTGGATTTTGTTTTG
1	TTTAAATCTTTRAAAAATTGYAWTTATTAGRKRTTGYRKTA	NC_012156.1_cp32_13	8920	8960	+	-7.57831	7.89e-05	0.0142	TTAAATTAGAAAAAGAATTGTATGAGTTAATTCTAGGCAAA
1	TTTAAATCTTTRAAAAATTGYAWTTATTAGRKRTTGYRKTA	NC_012156.1_cp32_13	25728	25768	+	-7.59036	7.92e-05	0.0142	TAAAAAAGTTGAAATATCTTGCATTTTTACTTTTTGCATTT
1	TTTAAATCTTTRAAAAATTGYAWTTATTAGRKRTTGYRKTA	NC_012156.1_cp32_13	9773	9813	+	-7.62048	7.99e-05	0.0142	GTGAGCTTTTTGAACTACTAAAAAAGTCAGGTGTTGGTGAC
1	TTTAAATCTTTRAAAAATTGYAWTTATTAGRKRTTGYRKTA	NC_012156.1_cp32_13	19397	19437	-	-7.6747	8.11e-05	0.0143	AATTAATAATTAATATAATGCAAAATTTTGATTTAAAAGTA
1	TTTAAATCTTTRAAAAATTGYAWTTATTAGRKRTTGYRKTA	NC_012156.1_cp32_13	18860	18900	+	-7.69277	8.16e-05	0.0143	TTTGCTTGAATATTATTTTGTATTTCTTGATTATTATTGTT
1	TTTAAATCTTTRAAAAATTGYAWTTATTAGRKRTTGYRKTA	NC_012156.1_cp32_13	21671	21711	-	-7.76506	8.33e-05	0.0145	TATATCTTTTAAGGTATTTCTATTTTTAATGAATTGATTTT
1	TTTAAATCTTTRAAAAATTGYAWTTATTAGRKRTTGYRKTA	NC_012156.1_cp32_13	4738	4778	-	-7.89157	8.64e-05	0.0149	TTTGAATTTAATAAGCTCTGGGTTTAATGGGTAAATGAGTA
1	TTTAAATCTTTRAAAAATTGYAWTTATTAGRKRTTGYRKTA	NC_012156.1_cp32_13	19348	19388	-	-7.94578	8.78e-05	0.0149	TCTAAAAAAATATTAAATTTTAATTATTAATTTTGTTAAAT
1	TTTAAATCTTTRAAAAATTGYAWTTATTAGRKRTTGYRKTA	NC_012156.1_cp32_13	21011	21051	-	-7.95783	8.81e-05	0.0149	TCTAAATCTGTAAACATACTAAATAACACTTTGTTGTAATG
1	TTTAAATCTTTRAAAAATTGYAWTTATTAGRKRTTGYRKTA	NC_012156.1_cp32_13	6373	6413	+	-7.98193	8.87e-05	0.0149	GAAAATGCTTTGGAATTTAGTATAAATTTTCAAATATATAT
1	TTTAAATCTTTRAAAAATTGYAWTTATTAGRKRTTGYRKTA	NC_012156.1_cp32_13	28816	28856	+	-7.98795	8.89e-05	0.0149	TGTAAAGCTAACAAATTCTTCAATTAATTTTGATAAGTTTG
1	TTTAAATCTTTRAAAAATTGYAWTTATTAGRKRTTGYRKTA	NC_012156.1_cp32_13	21285	21325	-	-8.01807	8.97e-05	0.0149	TATAATCCTTAAGCATATAATACAAATTAAGACCTTCAATA
1	TTTAAATCTTTRAAAAATTGYAWTTATTAGRKRTTGYRKTA	NC_012156.1_cp32_13	22036	22076	-	-8.01807	8.97e-05	0.0149	TATAAAATTTCCATCAATTCAATTTTATTATTGATGTCGCT
1	TTTAAATCTTTRAAAAATTGYAWTTATTAGRKRTTGYRKTA	NC_012156.1_cp32_13	27945	27985	+	-8.04819	9.04e-05	0.0149	GTTACTTTTAAAAATAATAAAAATAATAAAAATATTTGTTT
1	TTTAAATCTTTRAAAAATTGYAWTTATTAGRKRTTGYRKTA	NC_012156.1_cp32_13	15826	15866	-	-8.06627	9.09e-05	0.0149	CTTTACTAAAAGTATTAATGTAATTATGATCTATGTTTGTA
1	TTTAAATCTTTRAAAAATTGYAWTTATTAGRKRTTGYRKTA	NC_012156.1_cp32_13	17993	18033	+	-8.12048	9.23e-05	0.015	ATAAACCTTTCAAAATCTTGTAAATCCTTTAATCTATTATT
1	TTTAAATCTTTRAAAAATTGYAWTTATTAGRKRTTGYRKTA	NC_012156.1_cp32_13	20112	20152	-	-8.13855	9.28e-05	0.015	CCTAGTGTTGTATAGAATTTCTTTTAATTTTTTTTGTTTTT
1	TTTAAATCTTTRAAAAATTGYAWTTATTAGRKRTTGYRKTA	NC_012156.1_cp32_13	10067	10107	-	-8.1506	9.32e-05	0.015	TTTAATGCCGTTAATTATGGGATTGAGAATATCTTTGGTGA
1	TTTAAATCTTTRAAAAATTGYAWTTATTAGRKRTTGYRKTA	NC_012156.1_cp32_13	20451	20491	+	-8.18675	9.41e-05	0.015	TAGAATACAATAAAGTATTTGGTATATATCATCTTGAATTA
1	TTTAAATCTTTRAAAAATTGYAWTTATTAGRKRTTGYRKTA	NC_012156.1_cp32_13	3363	3403	-	-8.19277	9.43e-05	0.015	TGATAATCTTTTAATAATTGCGTTGTGTCTGCCATTTATTT
1	TTTAAATCTTTRAAAAATTGYAWTTATTAGRKRTTGYRKTA	NC_012156.1_cp32_13	26450	26490	-	-8.22892	9.53e-05	0.015	CGTAACTCTAAAGAATAATGCAATACCCAATAATTGCAATT
1	TTTAAATCTTTRAAAAATTGYAWTTATTAGRKRTTGYRKTA	NC_012156.1_cp32_13	25246	25286	-	-8.24699	9.58e-05	0.015	CTTAAACTTTAGTAAAACTATTTCAGTTTAAATATACGTTT
1	TTTAAATCTTTRAAAAATTGYAWTTATTAGRKRTTGYRKTA	NC_012156.1_cp32_13	20065	20105	-	-8.27711	9.66e-05	0.015	TGCAAGATTTTTTTATATTGAATTTTTTTATTAGGGCAATT
1	TTTAAATCTTTRAAAAATTGYAWTTATTAGRKRTTGYRKTA	NC_012156.1_cp32_13	19574	19614	-	-8.28313	9.68e-05	0.015	TTTAAATTTTCATTATAGTAATAGAGTATGTTTTTTTGGTT
1	TTTAAATCTTTRAAAAATTGYAWTTATTAGRKRTTGYRKTA	NC_012156.1_cp32_13	17116	17156	-	-8.29518	9.71e-05	0.015	ACTAAATATGGGATAAACAATTATTATTTGAATTGATATTC
1	TTTAAATCTTTRAAAAATTGYAWTTATTAGRKRTTGYRKTA	NC_012156.1_cp32_13	10124	10164	+	-8.35542	9.88e-05	0.0151	ATTATTTCTTTGCAAAATTAAAATCGGTGCTACCTGGAATG
1	TTTAAATCTTTRAAAAATTGYAWTTATTAGRKRTTGYRKTA	NC_012156.1_cp32_13	11994	12034	+	-8.36747	9.92e-05	0.0151	TTGGATTTATTCAAACATTTTTATAATTAAAATTGGCACTG
# FIMO (Find Individual Motif Occurrences): Version 5.5.5 compiled on Dec 6 2023 at 19:32:37
# The format of this file is described at https://meme-suite.org/meme/doc/fimo-output-format.html#tsv_results.
# fimo --oc . --verbosity 1 --bgfile --nrdb-- --thresh 1.0E-4 motifs.meme NC_012156.1_cp32_13.fa
