## Supplementary material for "Characterization and genomic analysis of the Lyme disease spirochete bacteriophage ϕBB-1": Supp data file 1: fimo_motif4_lp17.tsv

motif_id	motif_alt_id	sequence_name	start	stop	strand	score	p-value	q-value	matched_sequence
1	TTTAAATCTTTRAAAAATTGYAWTTATTAGRKRTTGYRKTA	lp17_DRF_h_h	7822	7862	+	9.07229	2.87e-07	0.000956	GAATTAAAATTAAAAAACTATTATTATTAGGTGTTGTTCTA
1	TTTAAATCTTTRAAAAATTGYAWTTATTAGRKRTTGYRKTA	lp17_DRF_h_h	618	658	+	8.9759	2.98e-07	0.000956	TTTTAATTTTAGACAAGCTTAAATTATTTGCTTTATTAATA
1	TTTAAATCTTTRAAAAATTGYAWTTATTAGRKRTTGYRKTA	lp17_DRF_h_h	17820	17860	+	8.31325	3.84e-07	0.000956	TTAAAATTTTAAAATAATAAGATTTGCTAGGCAATATTATT
1	TTTAAATCTTTRAAAAATTGYAWTTATTAGRKRTTGYRKTA	lp17_DRF_h_h	9011	9051	+	7.62651	4.98e-07	0.000956	ATGCAATATATAATAAAATGAAATTATGAGGTATTTATGTT
1	TTTAAATCTTTRAAAAATTGYAWTTATTAGRKRTTGYRKTA	lp17_DRF_h_h	6987	7027	-	7.53614	5.15e-07	0.000956	ATATTGACTTTAAAATGTTTTTAATATCATCTATTGTGTTA
1	TTTAAATCTTTRAAAAATTGYAWTTATTAGRKRTTGYRKTA	lp17_DRF_h_h	5387	5427	-	7.07831	6.11e-07	0.000956	TGTAATCATTGTCATAATTAGATTTATTAAGGGTTCTTTTA
1	TTTAAATCTTTRAAAAATTGYAWTTATTAGRKRTTGYRKTA	lp17_DRF_h_h	14994	15034	+	6.42771	7.78e-07	0.000956	TTTCCATATTTGATAGATGATTTTTGTTTGGAATTGGAGAA
1	TTTAAATCTTTRAAAAATTGYAWTTATTAGRKRTTGYRKTA	lp17_DRF_h_h	6772	6812	-	6.20482	8.45e-07	0.000956	TTTAAAGCCAAGAAAATTTACAAATATTGCTGTTTCTTGAA
1	TTTAAATCTTTRAAAAATTGYAWTTATTAGRKRTTGYRKTA	lp17_DRF_h_h	6950	6990	-	5.90361	9.44e-07	0.000956	GTTAATTTTTTGAAAAATTAATAAATTCTAGTATCGCTTTT
1	TTTAAATCTTTRAAAAATTGYAWTTATTAGRKRTTGYRKTA	lp17_DRF_h_h	9133	9173	-	5.73494	1e-06	0.000956	TTGCGCATTTTAAAATTTTTGATTTTTTAGATATAGTATTT
1	TTTAAATCTTTRAAAAATTGYAWTTATTAGRKRTTGYRKTA	lp17_DRF_h_h	4307	4347	+	5.57229	1.07e-06	0.000956	TTTACATCATTAAACTATAATAGTTCCTCTGTATTTTATAA
1	TTTAAATCTTTRAAAAATTGYAWTTATTAGRKRTTGYRKTA	lp17_DRF_h_h	2926	2966	+	4.12048	1.8e-06	0.00136	GAATGCTCTAAAAAATATTGTGATTCTTTAATGTTTTGCTT
1	TTTAAATCTTTRAAAAATTGYAWTTATTAGRKRTTGYRKTA	lp17_DRF_h_h	6668	6708	-	4.12048	1.8e-06	0.00136	TTTTGATTTCTAAATTATTGATTGTATTTTTAATTTTAGCA
1	TTTAAATCTTTRAAAAATTGYAWTTATTAGRKRTTGYRKTA	lp17_DRF_h_h	4170	4210	-	3.29518	2.4e-06	0.0017	TATCATATCTTGTAAAATCATATTTCTTAAAAGTTTCTGTA
1	TTTAAATCTTTRAAAAATTGYAWTTATTAGRKRTTGYRKTA	lp17_DRF_h_h	8052	8092	-	2.57229	3.09e-06	0.00204	TTTAAATGTTTTAAGTGCTATATTTTCTTTTGAATTTGTTT
1	TTTAAATCTTTRAAAAATTGYAWTTATTAGRKRTTGYRKTA	lp17_DRF_h_h	16712	16752	+	2.19277	3.53e-06	0.00218	TTTATTTTTTATAAATATTTAGAATGATTGTTTTTTTACTT
1	TTTAAATCTTTRAAAAATTGYAWTTATTAGRKRTTGYRKTA	lp17_DRF_h_h	16233	16273	-	1.88554	3.92e-06	0.00228	CTAAATACTTTTAAAAATTTTTTTGATTAGTGTTAGAATAT
1	TTTAAATCTTTRAAAAATTGYAWTTATTAGRKRTTGYRKTA	lp17_DRF_h_h	13002	13042	+	1.66265	4.23e-06	0.00232	AAAAAATATTTTTAATTTTGTTTTTTTTCTAAACTGTTGTA
1	TTTAAATCTTTRAAAAATTGYAWTTATTAGRKRTTGYRKTA	lp17_DRF_h_h	7524	7564	+	1.01205	5.28e-06	0.00273	TTTTATTTTTCAATTTATCATATTTAATAGAAATTACAGAC
1	TTTAAATCTTTRAAAAATTGYAWTTATTAGRKRTTGYRKTA	lp17_DRF_h_h	15756	15796	+	0.76506	5.74e-06	0.00273	GTGAAATTTAGGTAGATATGAATTTGTTAGTAAATGGATTT
1	TTTAAATCTTTRAAAAATTGYAWTTATTAGRKRTTGYRKTA	lp17_DRF_h_h	1715	1755	-	0.728916	5.81e-06	0.00273	TTAAAATTAAATAACAATAATATTTCTAATCTCTTGTTCTA
1	TTTAAATCTTTRAAAAATTGYAWTTATTAGRKRTTGYRKTA	lp17_DRF_h_h	4999	5039	-	-0.108434	7.69e-06	0.00325	TTTATATTTTTAAAAAATAGTAATTGTAATTCCGGTTTAAG
1	TTTAAATCTTTRAAAAATTGYAWTTATTAGRKRTTGYRKTA	lp17_DRF_h_h	8605	8645	-	-0.180723	7.87e-06	0.00325	TTAATGTTTTTAGAATTTTTTGCTTATTGTTGATAGTTTTT
1	TTTAAATCTTTRAAAAATTGYAWTTATTAGRKRTTGYRKTA	lp17_DRF_h_h	7825	7865	+	-0.439759	8.58e-06	0.00325	TTAAAATTAAAAAACTATTATTATTAGGTGTTGTTCTAACA
1	TTTAAATCTTTRAAAAATTGYAWTTATTAGRKRTTGYRKTA	lp17_DRF_h_h	16234	16274	-	-0.475904	8.68e-06	0.00325	TCTAAATACTTTTAAAAATTTTTTTGATTAGTGTTAGAATA
1	TTTAAATCTTTRAAAAATTGYAWTTATTAGRKRTTGYRKTA	lp17_DRF_h_h	12160	12200	-	-0.53012	8.84e-06	0.00325	ATTAAAAAAATAAAATATTATATATGTAAGGTAGAAAACGA
1	TTTAAATCTTTRAAAAATTGYAWTTATTAGRKRTTGYRKTA	lp17_DRF_h_h	5308	5348	+	-0.542169	8.87e-06	0.00325	TTAATTACCTTTAATAATTTTATTTTTAATAATTGGCGGTT
1	TTTAAATCTTTRAAAAATTGYAWTTATTAGRKRTTGYRKTA	lp17_DRF_h_h	11221	11261	+	-0.927711	1.01e-05	0.00344	AAACACATTTTAAAAATTTAAAGTTAAGCATTATTGTAGTA
1	TTTAAATCTTTRAAAAATTGYAWTTATTAGRKRTTGYRKTA	lp17_DRF_h_h	14642	14682	-	-0.939759	1.01e-05	0.00344	TTTAATTATTTTATATCATATATTAATTATTTTATATCATA
1	TTTAAATCTTTRAAAAATTGYAWTTATTAGRKRTTGYRKTA	lp17_DRF_h_h	17503	17543	+	-1.12048	1.07e-05	0.00353	TCTCAATTTTTAAAAAATTCCATTTTTGTTTATCGATAGTT
1	TTTAAATCTTTRAAAAATTGYAWTTATTAGRKRTTGYRKTA	lp17_DRF_h_h	17312	17352	-	-1.60241	1.25e-05	0.00377	TATTATTAATAGAAATGTTAAAATTAATTTTTTATCTATTA
1	TTTAAATCTTTRAAAAATTGYAWTTATTAGRKRTTGYRKTA	lp17_DRF_h_h	9546	9586	-	-1.66265	1.28e-05	0.00377	TATGAGATTATTAAAATTTGTATTGACATTATTTTTTATTT
1	TTTAAATCTTTRAAAAATTGYAWTTATTAGRKRTTGYRKTA	lp17_DRF_h_h	9009	9049	-	-1.77108	1.32e-05	0.00377	CATAAATACCTCATAATTTCATTTTATTATATATTGCATGT
1	TTTAAATCTTTRAAAAATTGYAWTTATTAGRKRTTGYRKTA	lp17_DRF_h_h	12919	12959	+	-1.77711	1.33e-05	0.00377	TTTTATCCTTTAAAAATATATTAATATAATATAATACTATG
1	TTTAAATCTTTRAAAAATTGYAWTTATTAGRKRTTGYRKTA	lp17_DRF_h_h	5849	5889	+	-1.96988	1.41e-05	0.00377	TGTAATCATTGTCATAATTAGATTTATTAAGTGCTCTTTTC
1	TTTAAATCTTTRAAAAATTGYAWTTATTAGRKRTTGYRKTA	lp17_DRF_h_h	11087	11127	-	-2.00602	1.43e-05	0.00377	TTATAATATTAACTTTTTTATTAATATTGGGTTGTGATTTA
1	TTTAAATCTTTRAAAAATTGYAWTTATTAGRKRTTGYRKTA	lp17_DRF_h_h	15285	15325	+	-2.04217	1.45e-05	0.00377	TTTAAAACTTTTGGATATGATCTTTATGAGGTTGGACAAGA
1	TTTAAATCTTTRAAAAATTGYAWTTATTAGRKRTTGYRKTA	lp17_DRF_h_h	13453	13493	-	-2.09639	1.47e-05	0.00377	CTAAATACTTTTAAAAAGTATTTCTTTTGGTTGGTGTTAAA
1	TTTAAATCTTTRAAAAATTGYAWTTATTAGRKRTTGYRKTA	lp17_DRF_h_h	7287	7327	+	-2.1506	1.5e-05	0.00377	ATTCGCTTTCTGAAATAATAAATTTATAAATTTCTACCTTA
1	TTTAAATCTTTRAAAAATTGYAWTTATTAGRKRTTGYRKTA	lp17_DRF_h_h	9404	9444	+	-2.27108	1.56e-05	0.00377	TATAGAATATAGTAAAAAGCTAATTGCTAATTATTTCGTTT
1	TTTAAATCTTTRAAAAATTGYAWTTATTAGRKRTTGYRKTA	lp17_DRF_h_h	17385	17425	+	-2.33133	1.59e-05	0.00377	ATTAATTTTGTGAAAAATGTTTTTAGTTGCACGTGAAAATA
1	TTTAAATCTTTRAAAAATTGYAWTTATTAGRKRTTGYRKTA	lp17_DRF_h_h	17811	17851	+	-2.46386	1.65e-05	0.00377	TTTGTTTTTTTAAAATTTTAAAATAATAAGATTTGCTAGGC
1	TTTAAATCTTTRAAAAATTGYAWTTATTAGRKRTTGYRKTA	lp17_DRF_h_h	7317	7357	+	-2.53012	1.69e-05	0.00377	TTTCTACCTTAATATTTTTTTCAGTAATCACTGTTGTGTAA
1	TTTAAATCTTTRAAAAATTGYAWTTATTAGRKRTTGYRKTA	lp17_DRF_h_h	7667	7707	-	-2.57831	1.72e-05	0.00377	TCAAAATTTATTTTAAAGTATTTTATTTTGGTGTTTTTTTT
1	TTTAAATCTTTRAAAAATTGYAWTTATTAGRKRTTGYRKTA	lp17_DRF_h_h	12984	13024	-	-2.62651	1.74e-05	0.00377	AAACAAAATTAAAAATATTTTTTTATTTATACTATGTATTA
1	TTTAAATCTTTRAAAAATTGYAWTTATTAGRKRTTGYRKTA	lp17_DRF_h_h	1122	1162	+	-2.6988	1.78e-05	0.00377	CAAAATGGTTATTAAAATTTGATTTATTTGTCTATACATTA
1	TTTAAATCTTTRAAAAATTGYAWTTATTAGRKRTTGYRKTA	lp17_DRF_h_h	17953	17993	+	-2.81325	1.85e-05	0.00377	TGTTACTTTTTAAAAGTTTGGTGTTATAAAATATTTTCAAA
1	TTTAAATCTTTRAAAAATTGYAWTTATTAGRKRTTGYRKTA	lp17_DRF_h_h	12176	12216	-	-2.83133	1.86e-05	0.00377	AAATAATATTTACAAAATTAAAAAAATAAAATATTATATAT
1	TTTAAATCTTTRAAAAATTGYAWTTATTAGRKRTTGYRKTA	lp17_DRF_h_h	13277	13317	+	-3.07229	2.01e-05	0.00377	TTTAGATTATTAATTAATTTAGAAGGTTAAATATTGTAAGT
1	TTTAAATCTTTRAAAAATTGYAWTTATTAGRKRTTGYRKTA	lp17_DRF_h_h	13450	13490	-	-3.08434	2.01e-05	0.00377	AATACTTTTAAAAAGTATTTCTTTTGGTTGGTGTTAAAATA
1	TTTAAATCTTTRAAAAATTGYAWTTATTAGRKRTTGYRKTA	lp17_DRF_h_h	8280	8320	-	-3.12048	2.04e-05	0.00377	TTCTTTTCTATAAATAGATCCAAGTATTTTAAGTTCGATTA
1	TTTAAATCTTTRAAAAATTGYAWTTATTAGRKRTTGYRKTA	lp17_DRF_h_h	17761	17801	+	-3.16265	2.07e-05	0.00377	TTAATGTTTTAAATAAATTATATTGATCCAGATTTAAGACA
1	TTTAAATCTTTRAAAAATTGYAWTTATTAGRKRTTGYRKTA	lp17_DRF_h_h	17978	18018	+	-3.16867	2.07e-05	0.00377	ATAAAATATTTTCAAATTTTTTCTTTTTGGGGGATGTAAAT
1	TTTAAATCTTTRAAAAATTGYAWTTATTAGRKRTTGYRKTA	lp17_DRF_h_h	16748	16788	-	-3.24096	2.12e-05	0.00377	TTTAACAATAAAAAAAATAATAAAAAAGAGTCGTGAAAGTA
1	TTTAAATCTTTRAAAAATTGYAWTTATTAGRKRTTGYRKTA	lp17_DRF_h_h	12948	12988	-	-3.34337	2.19e-05	0.00377	TATTAATTGATATATAATATCAATTAATACATAGTATTATA
1	TTTAAATCTTTRAAAAATTGYAWTTATTAGRKRTTGYRKTA	lp17_DRF_h_h	16251	16291	+	-3.42771	2.24e-05	0.00377	AAAAAATTTTTAAAAGTATTTAGATTTGTAAGATTTTTGTA
1	TTTAAATCTTTRAAAAATTGYAWTTATTAGRKRTTGYRKTA	lp17_DRF_h_h	10244	10284	-	-3.43976	2.25e-05	0.00377	TTTAGTATTTTTGATATTTGTAGTTTTTCTATTTTGTGAAT
1	TTTAAATCTTTRAAAAATTGYAWTTATTAGRKRTTGYRKTA	lp17_DRF_h_h	7529	7569	-	-3.56627	2.34e-05	0.00377	TTTAAGTCTGTAATTTCTATTAAATATGATAAATTGAAAAA
1	TTTAAATCTTTRAAAAATTGYAWTTATTAGRKRTTGYRKTA	lp17_DRF_h_h	6968	7008	+	-3.59639	2.37e-05	0.00377	TATTAATTTTTCAAAAAATTAACACAATAGATGATATTAAA
1	TTTAAATCTTTRAAAAATTGYAWTTATTAGRKRTTGYRKTA	lp17_DRF_h_h	7001	7041	-	-3.69277	2.44e-05	0.00377	ATTAGTTTATTATAATATTGACTTTAAAATGTTTTTAATAT
1	TTTAAATCTTTRAAAAATTGYAWTTATTAGRKRTTGYRKTA	lp17_DRF_h_h	2126	2166	-	-3.71084	2.45e-05	0.00377	TTAAAATCTTTAAACTTAAATTATAGTTCAAAGTGCCAGTA
1	TTTAAATCTTTRAAAAATTGYAWTTATTAGRKRTTGYRKTA	lp17_DRF_h_h	4498	4538	-	-3.77711	2.5e-05	0.00377	TATTTCTCTTTGTTAAATTGCATATATGATAGTAAAAACTA
1	TTTAAATCTTTRAAAAATTGYAWTTATTAGRKRTTGYRKTA	lp17_DRF_h_h	6763	6803	-	-3.77711	2.5e-05	0.00377	AAGAAAATTTACAAATATTGCTGTTTCTTGAAAATCTGTTT
1	TTTAAATCTTTRAAAAATTGYAWTTATTAGRKRTTGYRKTA	lp17_DRF_h_h	17005	17045	-	-3.8494	2.56e-05	0.00377	TTTCTTTATAAAAGAAAGTCTTAAGATTTAAAATTGCATTT
1	TTTAAATCTTTRAAAAATTGYAWTTATTAGRKRTTGYRKTA	lp17_DRF_h_h	7269	7309	-	-3.92771	2.62e-05	0.00377	ATTTATTATTTCAGAAAGCGAATTTATAAGATTTGTTGCCT
1	TTTAAATCTTTRAAAAATTGYAWTTATTAGRKRTTGYRKTA	lp17_DRF_h_h	113	153	-	-3.93976	2.63e-05	0.00377	ATTATTTCTAAATAATATTGTAAAAATAGCTTGCTTTTATT
1	TTTAAATCTTTRAAAAATTGYAWTTATTAGRKRTTGYRKTA	lp17_DRF_h_h	15772	15812	+	-4.00602	2.69e-05	0.00377	TATGAATTTGTTAGTAAATGGATTTATTTTGATTCCGAATA
1	TTTAAATCTTTRAAAAATTGYAWTTATTAGRKRTTGYRKTA	lp17_DRF_h_h	17264	17304	-	-4.09639	2.77e-05	0.00377	ATAATAAGTTTTATATATTTATTATAATATCAATAGCTTTA
1	TTTAAATCTTTRAAAAATTGYAWTTATTAGRKRTTGYRKTA	lp17_DRF_h_h	11202	11242	-	-4.1747	2.83e-05	0.00377	TTTAAATTTTTAAAATGTGTTTACTTGTGCTTTATGGTTTT
1	TTTAAATCTTTRAAAAATTGYAWTTATTAGRKRTTGYRKTA	lp17_DRF_h_h	9124	9164	-	-4.18675	2.84e-05	0.00377	TTAAAATTTTTGATTTTTTAGATATAGTATTTTTGCTAATT
1	TTTAAATCTTTRAAAAATTGYAWTTATTAGRKRTTGYRKTA	lp17_DRF_h_h	5650	5690	+	-4.1988	2.85e-05	0.00377	CATGTATTTTTAAAATTTTTTTTAAATTAGATTTTTGCAGA
1	TTTAAATCTTTRAAAAATTGYAWTTATTAGRKRTTGYRKTA	lp17_DRF_h_h	5167	5207	-	-4.21687	2.87e-05	0.00377	TTTTATTCTAAGAATAAAAGAATTAATAAGAGAATCATTAA
1	TTTAAATCTTTRAAAAATTGYAWTTATTAGRKRTTGYRKTA	lp17_DRF_h_h	11325	11365	+	-4.23494	2.89e-05	0.00377	TTTAGCCATAAGAATTATATTCTAAATTAACCATTTTTTTA
1	TTTAAATCTTTRAAAAATTGYAWTTATTAGRKRTTGYRKTA	lp17_DRF_h_h	17556	17596	+	-4.3012	2.95e-05	0.00377	TATAAATGCATGTTGTAATTTTAATATTTGAGAGTGTTTTT
1	TTTAAATCTTTRAAAAATTGYAWTTATTAGRKRTTGYRKTA	lp17_DRF_h_h	17333	17373	-	-4.30723	2.95e-05	0.00377	AAAAATGTTTTGATATTTTTTTATTATTAATAGAAATGTTA
1	TTTAAATCTTTRAAAAATTGYAWTTATTAGRKRTTGYRKTA	lp17_DRF_h_h	7173	7213	-	-4.33133	2.97e-05	0.00377	TGTAAGTTTTAATAAGATTCCTTTTAAAAAGTTTTTGGATG
1	TTTAAATCTTTRAAAAATTGYAWTTATTAGRKRTTGYRKTA	lp17_DRF_h_h	5406	5446	+	-4.45181	3.09e-05	0.00377	TCTAATTATGACAATGATTACATTCATTTATTATTAGAATT
1	TTTAAATCTTTRAAAAATTGYAWTTATTAGRKRTTGYRKTA	lp17_DRF_h_h	5830	5870	-	-4.45181	3.09e-05	0.00377	TCTAATTATGACAATGATTACATTCATTTATTATTAGAATT
1	TTTAAATCTTTRAAAAATTGYAWTTATTAGRKRTTGYRKTA	lp17_DRF_h_h	14585	14625	+	-4.4759	3.11e-05	0.00377	ATAAAATAATTAATATATGATATAAAATAATTAATATATGA
1	TTTAAATCTTTRAAAAATTGYAWTTATTAGRKRTTGYRKTA	lp17_DRF_h_h	14606	14646	+	-4.4759	3.11e-05	0.00377	ATAAAATAATTAATATATGATATAAAATAATTAATATATGA
1	TTTAAATCTTTRAAAAATTGYAWTTATTAGRKRTTGYRKTA	lp17_DRF_h_h	14627	14667	+	-4.4759	3.11e-05	0.00377	ATAAAATAATTAATATATGATATAAAATAATTAATATATGA
1	TTTAAATCTTTRAAAAATTGYAWTTATTAGRKRTTGYRKTA	lp17_DRF_h_h	5264	5304	+	-4.49398	3.13e-05	0.00377	TATATTCTTTAAAAGAAGTATATTTAAAGGTAATTAATTTT
1	TTTAAATCTTTRAAAAATTGYAWTTATTAGRKRTTGYRKTA	lp17_DRF_h_h	17485	17525	-	-4.58434	3.22e-05	0.00383	ATGGAATTTTTTAAAAATTGAGATAGACTAAAATTGAAGGA
1	TTTAAATCTTTRAAAAATTGYAWTTATTAGRKRTTGYRKTA	lp17_DRF_h_h	16665	16705	+	-4.80723	3.44e-05	0.00395	CTTAAATATTAAAAATAACAGTTTTCTTCGGTATTTTTAAG
1	TTTAAATCTTTRAAAAATTGYAWTTATTAGRKRTTGYRKTA	lp17_DRF_h_h	3697	3737	-	-4.90361	3.55e-05	0.00395	AAAACATTTTTACAAAAATCATTTAATTTTATATATTGTGA
1	TTTAAATCTTTRAAAAATTGYAWTTATTAGRKRTTGYRKTA	lp17_DRF_h_h	10012	10052	+	-4.92169	3.57e-05	0.00395	TTTAAAAGATAAAAAAATAGTATCTGATTTTTCTAAGGAAA
1	TTTAAATCTTTRAAAAATTGYAWTTATTAGRKRTTGYRKTA	lp17_DRF_h_h	10657	10697	+	-4.94578	3.59e-05	0.00395	TACATATATAAAAAGTATTGTTATATATAGGCCCTATTTTA
1	TTTAAATCTTTRAAAAATTGYAWTTATTAGRKRTTGYRKTA	lp17_DRF_h_h	11089	11129	-	-5.04819	3.71e-05	0.00395	ATTTATAATATTAACTTTTTTATTAATATTGGGTTGTGATT
1	TTTAAATCTTTRAAAAATTGYAWTTATTAGRKRTTGYRKTA	lp17_DRF_h_h	14600	14640	-	-5.07229	3.73e-05	0.00395	ATTAATTATTTTATATCATATATTAATTATTTTATATCATA
1	TTTAAATCTTTRAAAAATTGYAWTTATTAGRKRTTGYRKTA	lp17_DRF_h_h	14621	14661	-	-5.07229	3.73e-05	0.00395	ATTAATTATTTTATATCATATATTAATTATTTTATATCATA
1	TTTAAATCTTTRAAAAATTGYAWTTATTAGRKRTTGYRKTA	lp17_DRF_h_h	933	973	-	-5.12651	3.8e-05	0.00395	CTAAAGTGTATTCAGATTTATTAATATTAAGCAATATGTTA
1	TTTAAATCTTTRAAAAATTGYAWTTATTAGRKRTTGYRKTA	lp17_DRF_h_h	16164	16204	-	-5.15663	3.83e-05	0.00395	TTATATACTCTATTATTTTATAATAATTACTTAGTGTATAT
1	TTTAAATCTTTRAAAAATTGYAWTTATTAGRKRTTGYRKTA	lp17_DRF_h_h	1719	1759	+	-5.18072	3.86e-05	0.00395	ACAAGAGATTAGAAATATTATTGTTATTTAATTTTAAATAA
1	TTTAAATCTTTRAAAAATTGYAWTTATTAGRKRTTGYRKTA	lp17_DRF_h_h	5731	5771	-	-5.23494	3.92e-05	0.00395	ATTTATAAGAAAAAATATTTTATTTATTTATATGAGCATTG
1	TTTAAATCTTTRAAAAATTGYAWTTATTAGRKRTTGYRKTA	lp17_DRF_h_h	5560	5600	-	-5.29518	4e-05	0.00395	TTTAAAATTAAAAGAATTTATTATCAATATTTACTTCATAC
1	TTTAAATCTTTRAAAAATTGYAWTTATTAGRKRTTGYRKTA	lp17_DRF_h_h	14424	14464	+	-5.36145	4.08e-05	0.00395	AATTAATATGTGATATAAAATAATTAATATGTGATATAAAA
1	TTTAAATCTTTRAAAAATTGYAWTTATTAGRKRTTGYRKTA	lp17_DRF_h_h	14445	14485	+	-5.36145	4.08e-05	0.00395	AATTAATATGTGATATAAAATAATTAATATGTGATATAAAA
1	TTTAAATCTTTRAAAAATTGYAWTTATTAGRKRTTGYRKTA	lp17_DRF_h_h	14466	14506	+	-5.36145	4.08e-05	0.00395	AATTAATATGTGATATAAAATAATTAATATGTGATATAAAA
1	TTTAAATCTTTRAAAAATTGYAWTTATTAGRKRTTGYRKTA	lp17_DRF_h_h	14487	14527	+	-5.36145	4.08e-05	0.00395	AATTAATATGTGATATAAAATAATTAATATGTGATATAAAA
1	TTTAAATCTTTRAAAAATTGYAWTTATTAGRKRTTGYRKTA	lp17_DRF_h_h	14508	14548	+	-5.36145	4.08e-05	0.00395	AATTAATATGTGATATAAAATAATTAATATGTGATATAAAA
1	TTTAAATCTTTRAAAAATTGYAWTTATTAGRKRTTGYRKTA	lp17_DRF_h_h	14529	14569	+	-5.36145	4.08e-05	0.00395	AATTAATATGTGATATAAAATAATTAATATGTGATATAAAA
1	TTTAAATCTTTRAAAAATTGYAWTTATTAGRKRTTGYRKTA	lp17_DRF_h_h	14550	14590	+	-5.36145	4.08e-05	0.00395	AATTAATATGTGATATAAAATAATTAATATGTGATATAAAA
1	TTTAAATCTTTRAAAAATTGYAWTTATTAGRKRTTGYRKTA	lp17_DRF_h_h	11609	11649	+	-5.48795	4.24e-05	0.00406	AGATAATTATTATATAAATTAAGTTGTTATGGATTTTATTT
1	TTTAAATCTTTRAAAAATTGYAWTTATTAGRKRTTGYRKTA	lp17_DRF_h_h	16608	16648	+	-5.60241	4.39e-05	0.00414	ATTTAGTAGTAGAAAAAATACCGATAATAAATATTATATTT
1	TTTAAATCTTTRAAAAATTGYAWTTATTAGRKRTTGYRKTA	lp17_DRF_h_h	16269	16309	+	-5.61446	4.4e-05	0.00414	TTTAGATTTGTAAGATTTTTGTATGACAAAATGTTAAGTGA
1	TTTAAATCTTTRAAAAATTGYAWTTATTAGRKRTTGYRKTA	lp17_DRF_h_h	4894	4934	+	-5.72289	4.55e-05	0.00419	TAAAATTCTTAAAACTTTTGATGGAATTTATTATTGGTATT
1	TTTAAATCTTTRAAAAATTGYAWTTATTAGRKRTTGYRKTA	lp17_DRF_h_h	15665	15705	+	-5.72289	4.55e-05	0.00419	ATGGAATATATAGAAGCTTCTAAAAAATAATAATTTTGTTA
1	TTTAAATCTTTRAAAAATTGYAWTTATTAGRKRTTGYRKTA	lp17_DRF_h_h	894	934	-	-5.74699	4.58e-05	0.00419	TAAAATAAATTTAAATACAGCAATTTTAATATATTGTTTAT
1	TTTAAATCTTTRAAAAATTGYAWTTATTAGRKRTTGYRKTA	lp17_DRF_h_h	8728	8768	+	-5.77711	4.62e-05	0.00419	TTTAAACTTAAATAACTTAGACTTTATATTAAATGACATCA
1	TTTAAATCTTTRAAAAATTGYAWTTATTAGRKRTTGYRKTA	lp17_DRF_h_h	17273	17313	-	-5.81928	4.68e-05	0.0042	TAATTATTAATAATAAGTTTTATATATTTATTATAATATCA
1	TTTAAATCTTTRAAAAATTGYAWTTATTAGRKRTTGYRKTA	lp17_DRF_h_h	5286	5326	+	-5.8494	4.73e-05	0.0042	TTTAAAGGTAATTAATTTTACATTAATTACCTTTAATAATT
1	TTTAAATCTTTRAAAAATTGYAWTTATTAGRKRTTGYRKTA	lp17_DRF_h_h	9252	9292	-	-5.99398	4.94e-05	0.0043	TTCAATTCTTAATTGAATTGTTTCTTTCATGCTATTTGTAA
1	TTTAAATCTTTRAAAAATTGYAWTTATTAGRKRTTGYRKTA	lp17_DRF_h_h	13948	13988	+	-5.99398	4.94e-05	0.0043	CTTATTAATTAAAGATATGTGAATGTTTGGGTAAAGTATTA
1	TTTAAATCTTTRAAAAATTGYAWTTATTAGRKRTTGYRKTA	lp17_DRF_h_h	4884	4924	-	-6.0241	4.98e-05	0.0043	ATAAATTCCATCAAAAGTTTTAAGAATTTTATTTTATTGAT
1	TTTAAATCTTTRAAAAATTGYAWTTATTAGRKRTTGYRKTA	lp17_DRF_h_h	1879	1919	-	-6.04217	5.01e-05	0.0043	TAAAATTTTTGTCCATTTTACAGATAAAGGGTTTTACATTA
1	TTTAAATCTTTRAAAAATTGYAWTTATTAGRKRTTGYRKTA	lp17_DRF_h_h	11229	11269	+	-6.08434	5.07e-05	0.00432	TTTAAAAATTTAAAGTTAAGCATTATTGTAGTATATACGTA
1	TTTAAATCTTTRAAAAATTGYAWTTATTAGRKRTTGYRKTA	lp17_DRF_h_h	17810	17850	+	-6.15663	5.18e-05	0.00437	ATTTGTTTTTTTAAAATTTTAAAATAATAAGATTTGCTAGG
1	TTTAAATCTTTRAAAAATTGYAWTTATTAGRKRTTGYRKTA	lp17_DRF_h_h	15947	15987	+	-6.22289	5.29e-05	0.00438	ATTAAATTATTGATGAATTTAGAAGATTGAATATTGGCAAT
1	TTTAAATCTTTRAAAAATTGYAWTTATTAGRKRTTGYRKTA	lp17_DRF_h_h	9094	9134	-	-6.22892	5.3e-05	0.00438	TTTTGCTAATTGAAAGATTATAAGAATCTTCTAATATATTT
1	TTTAAATCTTTRAAAAATTGYAWTTATTAGRKRTTGYRKTA	lp17_DRF_h_h	9986	10026	-	-6.25904	5.34e-05	0.00438	TTTTTATCTTTTAAATATTCTTTTATTTCTTTATTAATTGC
1	TTTAAATCTTTRAAAAATTGYAWTTATTAGRKRTTGYRKTA	lp17_DRF_h_h	11237	11277	+	-6.27108	5.36e-05	0.00438	TTTAAAGTTAAGCATTATTGTAGTATATACGTATAATTTAT
1	TTTAAATCTTTRAAAAATTGYAWTTATTAGRKRTTGYRKTA	lp17_DRF_h_h	4997	5037	-	-6.30723	5.42e-05	0.00439	TATATTTTTAAAAAATAGTAATTGTAATTCCGGTTTAAGCA
1	TTTAAATCTTTRAAAAATTGYAWTTATTAGRKRTTGYRKTA	lp17_DRF_h_h	17315	17355	-	-6.45181	5.66e-05	0.00449	TTTTATTATTAATAGAAATGTTAAAATTAATTTTTTATCTA
1	TTTAAATCTTTRAAAAATTGYAWTTATTAGRKRTTGYRKTA	lp17_DRF_h_h	16620	16660	-	-6.45783	5.67e-05	0.00449	CAACTACTACTGAAATATAATATTTATTATCGGTATTTTTT
1	TTTAAATCTTTRAAAAATTGYAWTTATTAGRKRTTGYRKTA	lp17_DRF_h_h	11000	11040	+	-6.48193	5.71e-05	0.00449	GCTTAAACATTGATAATTTGAATTATCCATATATTTCTTTT
1	TTTAAATCTTTRAAAAATTGYAWTTATTAGRKRTTGYRKTA	lp17_DRF_h_h	11270	11310	-	-6.53012	5.79e-05	0.00449	TATAAATTTGGACTAATTTTATTATATTGAAAAATAAATTA
1	TTTAAATCTTTRAAAAATTGYAWTTATTAGRKRTTGYRKTA	lp17_DRF_h_h	10667	10707	-	-6.54217	5.81e-05	0.00449	AAAAAATTCTTAAAATAGGGCCTATATATAACAATACTTTT
1	TTTAAATCTTTRAAAAATTGYAWTTATTAGRKRTTGYRKTA	lp17_DRF_h_h	16905	16945	+	-6.54819	5.82e-05	0.00449	TTTAGTCAATTATAAAAACATAATGATAGGGAATTTAATCA
1	TTTAAATCTTTRAAAAATTGYAWTTATTAGRKRTTGYRKTA	lp17_DRF_h_h	12167	12207	-	-6.63855	5.98e-05	0.00457	TTACAAAATTAAAAAAATAAAATATTATATATGTAAGGTAG
1	TTTAAATCTTTRAAAAATTGYAWTTATTAGRKRTTGYRKTA	lp17_DRF_h_h	8859	8899	-	-6.66867	6.04e-05	0.00457	AAAAAATTACAATAATGTGATATTTTTAAGAAATGGGGTTA
1	TTTAAATCTTTRAAAAATTGYAWTTATTAGRKRTTGYRKTA	lp17_DRF_h_h	14655	14695	+	-6.68072	6.06e-05	0.00457	AATTAATATATGATATAAAATAATTAAAAGGAAGTTTGTAT
1	TTTAAATCTTTRAAAAATTGYAWTTATTAGRKRTTGYRKTA	lp17_DRF_h_h	17898	17938	+	-6.71084	6.11e-05	0.00457	TATAGCATTTTGACCAATTTTAATAGATTGCACTTGAGAAA
1	TTTAAATCTTTRAAAAATTGYAWTTATTAGRKRTTGYRKTA	lp17_DRF_h_h	16946	16986	+	-6.77108	6.22e-05	0.00459	ATTAATTTTATGCAAAAAGGAATGTTTTAGTAAAGTTTTAA
1	TTTAAATCTTTRAAAAATTGYAWTTATTAGRKRTTGYRKTA	lp17_DRF_h_h	1170	1210	+	-6.77711	6.23e-05	0.00459	TTTAAACGTGCGAAATTTTTGTATAATAAAATGTTAAGAAA
1	TTTAAATCTTTRAAAAATTGYAWTTATTAGRKRTTGYRKTA	lp17_DRF_h_h	5295	5335	+	-6.87952	6.42e-05	0.0047	AATTAATTTTACATTAATTACCTTTAATAATTTTATTTTTA
1	TTTAAATCTTTRAAAAATTGYAWTTATTAGRKRTTGYRKTA	lp17_DRF_h_h	8596	8636	-	-6.93373	6.53e-05	0.00471	TTAGAATTTTTTGCTTATTGTTGATAGTTTTTATTTGATTT
1	TTTAAATCTTTRAAAAATTGYAWTTATTAGRKRTTGYRKTA	lp17_DRF_h_h	14571	14611	+	-6.93373	6.53e-05	0.00471	AATTAATATGTGATATAAAATAATTAATATATGATATAAAA
1	TTTAAATCTTTRAAAAATTGYAWTTATTAGRKRTTGYRKTA	lp17_DRF_h_h	12880	12920	+	-6.98795	6.63e-05	0.00472	TGTATATTCATTATAGTTTATTGTTATTTCTTTTTGCATTT
1	TTTAAATCTTTRAAAAATTGYAWTTATTAGRKRTTGYRKTA	lp17_DRF_h_h	11992	12032	+	-7	6.66e-05	0.00472	GCAAATTTTTAGTTAATTTATGTTTTTTAGATTTTCATTTT
1	TTTAAATCTTTRAAAAATTGYAWTTATTAGRKRTTGYRKTA	lp17_DRF_h_h	17760	17800	+	-7.04819	6.75e-05	0.00472	TTTAATGTTTTAAATAAATTATATTGATCCAGATTTAAGAC
1	TTTAAATCTTTRAAAAATTGYAWTTATTAGRKRTTGYRKTA	lp17_DRF_h_h	544	584	-	-7.09639	6.85e-05	0.00472	TATAAAAATGGGATTTATGGAATTTAATGAAGAGAATTATA
1	TTTAAATCTTTRAAAAATTGYAWTTATTAGRKRTTGYRKTA	lp17_DRF_h_h	6202	6242	-	-7.09639	6.85e-05	0.00472	TCTGAAATTTATAAAAATTTTAGTTATAAAAGTAGTTTTTG
1	TTTAAATCTTTRAAAAATTGYAWTTATTAGRKRTTGYRKTA	lp17_DRF_h_h	16535	16575	+	-7.26506	7.2e-05	0.00472	ATAAAGCTTATCTAAAATAGGATTTGTAAAGTTATGTCTAC
1	TTTAAATCTTTRAAAAATTGYAWTTATTAGRKRTTGYRKTA	lp17_DRF_h_h	17493	17533	+	-7.29518	7.26e-05	0.00472	TTTTAGTCTATCTCAATTTTTAAAAAATTCCATTTTTGTTT
1	TTTAAATCTTTRAAAAATTGYAWTTATTAGRKRTTGYRKTA	lp17_DRF_h_h	12402	12442	+	-7.30723	7.29e-05	0.00472	GTTTGAGTTTTAAAGGATTTAATTTTTGATTCATTATTTGA
1	TTTAAATCTTTRAAAAATTGYAWTTATTAGRKRTTGYRKTA	lp17_DRF_h_h	14592	14632	+	-7.3253	7.33e-05	0.00472	AATTAATATATGATATAAAATAATTAATATATGATATAAAA
1	TTTAAATCTTTRAAAAATTGYAWTTATTAGRKRTTGYRKTA	lp17_DRF_h_h	14613	14653	+	-7.3253	7.33e-05	0.00472	AATTAATATATGATATAAAATAATTAATATATGATATAAAA
1	TTTAAATCTTTRAAAAATTGYAWTTATTAGRKRTTGYRKTA	lp17_DRF_h_h	14634	14674	+	-7.3253	7.33e-05	0.00472	AATTAATATATGATATAAAATAATTAATATATGATATAAAA
1	TTTAAATCTTTRAAAAATTGYAWTTATTAGRKRTTGYRKTA	lp17_DRF_h_h	14438	14478	+	-7.34337	7.36e-05	0.00472	ATAAAATAATTAATATGTGATATAAAATAATTAATATGTGA
1	TTTAAATCTTTRAAAAATTGYAWTTATTAGRKRTTGYRKTA	lp17_DRF_h_h	14459	14499	+	-7.34337	7.36e-05	0.00472	ATAAAATAATTAATATGTGATATAAAATAATTAATATGTGA
1	TTTAAATCTTTRAAAAATTGYAWTTATTAGRKRTTGYRKTA	lp17_DRF_h_h	14480	14520	+	-7.34337	7.36e-05	0.00472	ATAAAATAATTAATATGTGATATAAAATAATTAATATGTGA
1	TTTAAATCTTTRAAAAATTGYAWTTATTAGRKRTTGYRKTA	lp17_DRF_h_h	14501	14541	+	-7.34337	7.36e-05	0.00472	ATAAAATAATTAATATGTGATATAAAATAATTAATATGTGA
1	TTTAAATCTTTRAAAAATTGYAWTTATTAGRKRTTGYRKTA	lp17_DRF_h_h	14522	14562	+	-7.34337	7.36e-05	0.00472	ATAAAATAATTAATATGTGATATAAAATAATTAATATGTGA
1	TTTAAATCTTTRAAAAATTGYAWTTATTAGRKRTTGYRKTA	lp17_DRF_h_h	14543	14583	+	-7.34337	7.36e-05	0.00472	ATAAAATAATTAATATGTGATATAAAATAATTAATATGTGA
1	TTTAAATCTTTRAAAAATTGYAWTTATTAGRKRTTGYRKTA	lp17_DRF_h_h	17231	17271	+	-7.38554	7.46e-05	0.00473	TACAATAAGTTAAATCATTGTATTGATTGTAATTAAAGCTA
1	TTTAAATCTTTRAAAAATTGYAWTTATTAGRKRTTGYRKTA	lp17_DRF_h_h	14371	14411	+	-7.40361	7.5e-05	0.00473	TCTAATTCATTAAAAAATTTTGTGAAAGGGGCTTCATAGGT
1	TTTAAATCTTTRAAAAATTGYAWTTATTAGRKRTTGYRKTA	lp17_DRF_h_h	6442	6482	-	-7.41566	7.52e-05	0.00473	GTTTAAGGTTTTTACATTGTTAATTGCTAAATTTTCTGCTA
1	TTTAAATCTTTRAAAAATTGYAWTTATTAGRKRTTGYRKTA	lp17_DRF_h_h	11991	12031	+	-7.43976	7.58e-05	0.00474	TGCAAATTTTTAGTTAATTTATGTTTTTTAGATTTTCATTT
1	TTTAAATCTTTRAAAAATTGYAWTTATTAGRKRTTGYRKTA	lp17_DRF_h_h	4173	4213	+	-7.48193	7.67e-05	0.00476	AGAAACTTTTAAGAAATATGATTTTACAAGATATGATAGTC
1	TTTAAATCTTTRAAAAATTGYAWTTATTAGRKRTTGYRKTA	lp17_DRF_h_h	17118	17158	+	-7.51807	7.75e-05	0.00478	AAAAAATAATTTAAAAAGTTATCATATGAGATGAAGCAATA
1	TTTAAATCTTTRAAAAATTGYAWTTATTAGRKRTTGYRKTA	lp17_DRF_h_h	2195	2235	+	-7.54217	7.81e-05	0.00479	TTAGAAGAGGATAAATAATGGATTTATTTAAAATTAAAGCT
1	TTTAAATCTTTRAAAAATTGYAWTTATTAGRKRTTGYRKTA	lp17_DRF_h_h	5740	5780	+	-7.64458	8.04e-05	0.00487	TATAAATAAATAAAATATTTTTTCTTATAAATCTTTAAGAT
1	TTTAAATCTTTRAAAAATTGYAWTTATTAGRKRTTGYRKTA	lp17_DRF_h_h	17556	17596	-	-7.6506	8.06e-05	0.00487	AAAAACACTCTCAAATATTAAAATTACAACATGCATTTATA
1	TTTAAATCTTTRAAAAATTGYAWTTATTAGRKRTTGYRKTA	lp17_DRF_h_h	8313	8353	-	-7.66867	8.1e-05	0.00487	TTTTATAATAGGAATAAACGCATTTTCTATATTTTCTTTTC
1	TTTAAATCTTTRAAAAATTGYAWTTATTAGRKRTTGYRKTA	lp17_DRF_h_h	7747	7787	-	-7.71687	8.21e-05	0.00487	ATTATATTATTTAATTTTCTGATTTTTGAGAATTTTTTTTA
1	TTTAAATCTTTRAAAAATTGYAWTTATTAGRKRTTGYRKTA	lp17_DRF_h_h	15609	15649	+	-7.73494	8.26e-05	0.00487	ATTCTATTTTAGACAAAAAGGGATTAACAGCTTCTGGTTTT
1	TTTAAATCTTTRAAAAATTGYAWTTATTAGRKRTTGYRKTA	lp17_DRF_h_h	8139	8179	-	-7.78916	8.39e-05	0.00487	AATATAAAATTCAAGTTTTCCCTTTAGAATGTCTTGTGGTA
1	TTTAAATCTTTRAAAAATTGYAWTTATTAGRKRTTGYRKTA	lp17_DRF_h_h	11556	11596	+	-7.79518	8.4e-05	0.00487	TTTGTATAGCAAAAGAAAAGTATTGGTGGTTTATGGTGGTA
1	TTTAAATCTTTRAAAAATTGYAWTTATTAGRKRTTGYRKTA	lp17_DRF_h_h	16240	16280	-	-7.81325	8.45e-05	0.00487	TACAAATCTAAATACTTTTAAAAATTTTTTTGATTAGTGTT
1	TTTAAATCTTTRAAAAATTGYAWTTATTAGRKRTTGYRKTA	lp17_DRF_h_h	9115	9155	-	-7.81928	8.46e-05	0.00487	TTGATTTTTTAGATATAGTATTTTTGCTAATTGAAAGATTA
1	TTTAAATCTTTRAAAAATTGYAWTTATTAGRKRTTGYRKTA	lp17_DRF_h_h	11280	11320	-	-7.84337	8.52e-05	0.00487	TAAAAATGGATATAAATTTGGACTAATTTTATTATATTGAA
1	TTTAAATCTTTRAAAAATTGYAWTTATTAGRKRTTGYRKTA	lp17_DRF_h_h	5887	5927	-	-7.8494	8.54e-05	0.00487	TTTTTATCCAAATAATACTTTATTTTCTGTTCTGTGTAGAA
1	TTTAAATCTTTRAAAAATTGYAWTTATTAGRKRTTGYRKTA	lp17_DRF_h_h	16713	16753	+	-7.85542	8.55e-05	0.00487	TTATTTTTTATAAATATTTAGAATGATTGTTTTTTTACTTT
1	TTTAAATCTTTRAAAAATTGYAWTTATTAGRKRTTGYRKTA	lp17_DRF_h_h	11105	11145	-	-7.87952	8.61e-05	0.00487	TTGTTATTTCATTATTATTTATAATATTAACTTTTTTATTA
1	TTTAAATCTTTRAAAAATTGYAWTTATTAGRKRTTGYRKTA	lp17_DRF_h_h	5168	5208	-	-7.89759	8.66e-05	0.00487	TTTTTATTCTAAGAATAAAAGAATTAATAAGAGAATCATTA
1	TTTAAATCTTTRAAAAATTGYAWTTATTAGRKRTTGYRKTA	lp17_DRF_h_h	17908	17948	+	-7.90361	8.67e-05	0.00487	TGACCAATTTTAATAGATTGCACTTGAGAAAATATTTGTTA
1	TTTAAATCTTTRAAAAATTGYAWTTATTAGRKRTTGYRKTA	lp17_DRF_h_h	2223	2263	-	-7.98193	8.87e-05	0.00492	TTTCTTTATTAAAGATGTCAATATAATTAGCTTTAATTTTA
1	TTTAAATCTTTRAAAAATTGYAWTTATTAGRKRTTGYRKTA	lp17_DRF_h_h	12185	12225	+	-7.98193	8.87e-05	0.00492	ATTTTATTTTTTTAATTTTGTAAATATTATTTAATAATAAT
1	TTTAAATCTTTRAAAAATTGYAWTTATTAGRKRTTGYRKTA	lp17_DRF_h_h	7989	8029	-	-8.03614	9.01e-05	0.00497	TTCAAATTTAAAAGCTATTGGGTTGATAATGAAGATTTTTT
1	TTTAAATCTTTRAAAAATTGYAWTTATTAGRKRTTGYRKTA	lp17_DRF_h_h	4726	4766	+	-8.06024	9.08e-05	0.00498	TTTAACTCTTCAAATAACTTTCAACTCTACATTTTTTGAAT
1	TTTAAATCTTTRAAAAATTGYAWTTATTAGRKRTTGYRKTA	lp17_DRF_h_h	3350	3390	+	-8.14458	9.3e-05	0.00503	CATAAAACTATGATTAATAGCAATTTATTGGCCCCAGATTT
1	TTTAAATCTTTRAAAAATTGYAWTTATTAGRKRTTGYRKTA	lp17_DRF_h_h	6200	6240	-	-8.15663	9.33e-05	0.00503	TGAAATTTATAAAAATTTTAGTTATAAAAGTAGTTTTTGTT
1	TTTAAATCTTTRAAAAATTGYAWTTATTAGRKRTTGYRKTA	lp17_DRF_h_h	12990	13030	+	-8.16265	9.35e-05	0.00503	ATAGTATAAATAAAAAAATATTTTTAATTTTGTTTTTTTTC
1	TTTAAATCTTTRAAAAATTGYAWTTATTAGRKRTTGYRKTA	lp17_DRF_h_h	8860	8900	-	-8.19277	9.43e-05	0.00503	AAAAAAATTACAATAATGTGATATTTTTAAGAAATGGGGTT
1	TTTAAATCTTTRAAAAATTGYAWTTATTAGRKRTTGYRKTA	lp17_DRF_h_h	15143	15183	+	-8.19277	9.43e-05	0.00503	TTTAAGCCTTGAAGGAATTAATATTTTTAAAGAAGAGTTTG
1	TTTAAATCTTTRAAAAATTGYAWTTATTAGRKRTTGYRKTA	lp17_DRF_h_h	14417	14457	+	-8.25301	9.6e-05	0.00504	TTAAAGTAATTAATATGTGATATAAAATAATTAATATGTGA
1	TTTAAATCTTTRAAAAATTGYAWTTATTAGRKRTTGYRKTA	lp17_DRF_h_h	8558	8598	-	-8.27711	9.66e-05	0.00504	TTTGAATTTGTTAATATTAGTTCTTCGTAGATTTTTGTGCT
1	TTTAAATCTTTRAAAAATTGYAWTTATTAGRKRTTGYRKTA	lp17_DRF_h_h	10998	11038	-	-8.28313	9.68e-05	0.00504	AAGAAATATATGGATAATTCAAATTATCAATGTTTAAGCAA
1	TTTAAATCTTTRAAAAATTGYAWTTATTAGRKRTTGYRKTA	lp17_DRF_h_h	11988	12028	-	-8.28313	9.68e-05	0.00504	TGAAAATCTAAAAAACATAAATTAACTAAAAATTTGCATTG
1	TTTAAATCTTTRAAAAATTGYAWTTATTAGRKRTTGYRKTA	lp17_DRF_h_h	14576	14616	-	-8.3012	9.73e-05	0.00504	AATTATTTTATATCATATATTAATTATTTTATATCACATAT
1	TTTAAATCTTTRAAAAATTGYAWTTATTAGRKRTTGYRKTA	lp17_DRF_h_h	10351	10391	-	-8.31325	9.76e-05	0.00504	TAAAGTGATTTGAAATGTCTTCAATTTTATATTCTTCTTTA
1	TTTAAATCTTTRAAAAATTGYAWTTATTAGRKRTTGYRKTA	lp17_DRF_h_h	10622	10662	+	-8.3253	9.8e-05	0.00504	AGCAAAATTAAAATTAATCAAAATTAATTGCTATTTACATA
# FIMO (Find Individual Motif Occurrences): Version 5.5.5 compiled on Dec 6 2023 at 19:32:37
# The format of this file is described at https://meme-suite.org/meme/doc/fimo-output-format.html#tsv_results.
# fimo --oc . --verbosity 1 --bgfile --nrdb-- --thresh 1.0E-4 motifs.meme lp17_DRF_h_h.fa
