## Supplementary material for "Characterization and genomic analysis of the Lyme disease spirochete bacteriophage ϕBB-1": Supp data file 1: fimo_motif5_cp26.tsv

motif_id	motif_alt_id	sequence_name	start	stop	strand	score	p-value	q-value	matched_sequence
1	ATTACATTTGMGTTTTGTTAMTAT	NC_012157.1_cp26	17729	17752	+	17.0727	1.36e-07	0.00362	ATTAAATTTAAGTATTCTAAATAT
1	ATTACATTTGMGTTTTGTTAMTAT	NC_012157.1_cp26	13955	13978	-	11.4606	1.79e-06	0.0239	AATAAATTCTAAGTTTGTAAAAAT
1	ATTACATTTGMGTTTTGTTAMTAT	NC_012157.1_cp26	6774	6797	-	8.67273	5.74e-06	0.0282	TTGAAATTTTAGTTTTCCTAATTT
1	ATTACATTTGMGTTTTGTTAMTAT	NC_012157.1_cp26	10417	10440	-	8.36364	6.42e-06	0.0282	ATAATATATTCCTTTTTTTAAAAT
1	ATTACATTTGMGTTTTGTTAMTAT	NC_012157.1_cp26	14188	14211	+	7.64242	8.31e-06	0.0282	GTAAGATTTGAATTTTTTTCCATT
1	ATTACATTTGMGTTTTGTTAMTAT	NC_012157.1_cp26	23400	23423	+	7.15152	1.01e-05	0.0282	ATATTATTTAACTTTTTTTACTCT
1	ATTACATTTGMGTTTTGTTAMTAT	NC_012157.1_cp26	9281	9304	-	7.03636	1.07e-05	0.0282	ATTATTTTTGGGTTTTTTTTATCC
1	ATTACATTTGMGTTTTGTTAMTAT	NC_012157.1_cp26	6465	6488	-	6.75758	1.2e-05	0.0282	ATTATTTTTTTGTTTTCATGCAAT
1	ATTACATTTGMGTTTTGTTAMTAT	NC_012157.1_cp26	1504	1527	+	6.4303	1.38e-05	0.0282	ATTATTTTCTCGCTTTTTTGCAAT
1	ATTACATTTGMGTTTTGTTAMTAT	NC_012157.1_cp26	2963	2986	+	6.38788	1.4e-05	0.0282	ATTAGAATCAAGATTTGACAAAAT
1	ATTACATTTGMGTTTTGTTAMTAT	NC_012157.1_cp26	13893	13916	+	6.32727	1.43e-05	0.0282	TTTATTTTTATGTTATGTTAAAAA
1	ATTACATTTGMGTTTTGTTAMTAT	NC_012157.1_cp26	3284	3307	-	6.29091	1.45e-05	0.0282	TTTTCTGTTGAGGTTTATAAATTT
1	ATTACATTTGMGTTTTGTTAMTAT	NC_012157.1_cp26	7288	7311	-	6.02424	1.61e-05	0.0282	ATAATTTTGGAATTTTCATACTAT
1	ATTACATTTGMGTTTTGTTAMTAT	NC_012157.1_cp26	24381	24404	+	5.64242	1.83e-05	0.0282	ATATGATTTAAATTTTATTAAATC
1	ATTACATTTGMGTTTTGTTAMTAT	NC_012157.1_cp26	26384	26407	-	5.40606	1.99e-05	0.0282	AACACTATTTCCTTTTTTTAATAT
1	ATTACATTTGMGTTTTGTTAMTAT	NC_012157.1_cp26	4639	4662	-	5.09697	2.22e-05	0.0282	AATTCCTTTGGGTTTTGTGATTTC
1	ATTACATTTGMGTTTTGTTAMTAT	NC_012157.1_cp26	2360	2383	-	5.0303	2.28e-05	0.0282	TTAAAATTCGAAGTTTATTATTTT
1	ATTACATTTGMGTTTTGTTAMTAT	NC_012157.1_cp26	8747	8770	-	4.95152	2.35e-05	0.0282	TTTACTTTTTAATTTTTTTGTCAT
1	ATTACATTTGMGTTTTGTTAMTAT	NC_012157.1_cp26	21336	21359	+	4.93939	2.36e-05	0.0282	ATAATATGTAAGTTTTTTTATAAA
1	ATTACATTTGMGTTTTGTTAMTAT	NC_012157.1_cp26	6269	6292	+	4.84848	2.44e-05	0.0282	ATTTCATTATAATATTATTGCTAA
1	ATTACATTTGMGTTTTGTTAMTAT	NC_012157.1_cp26	24589	24612	-	4.67273	2.61e-05	0.0282	TTTTCATTGAAATTATTTTAAATT
1	ATTACATTTGMGTTTTGTTAMTAT	NC_012157.1_cp26	8271	8294	-	4.59394	2.7e-05	0.0282	AATACATGTGAAGTTATTTGATGT
1	ATTACATTTGMGTTTTGTTAMTAT	NC_012157.1_cp26	26461	26484	-	4.46061	2.85e-05	0.0282	ATTATATTTTAAAATTTTTACATA
1	ATTACATTTGMGTTTTGTTAMTAT	NC_012157.1_cp26	14836	14859	+	4.28485	3.06e-05	0.0282	TTGAAATTTATATGTTTTTACTTT
1	ATTACATTTGMGTTTTGTTAMTAT	NC_012157.1_cp26	22367	22390	-	4.2303	3.13e-05	0.0282	ATTATATTTTCAGTTACTTGGAAT
1	ATTACATTTGMGTTTTGTTAMTAT	NC_012157.1_cp26	11976	11999	-	4.16364	3.21e-05	0.0282	TATAAATTTAAATTTTGCCTATAT
1	ATTACATTTGMGTTTTGTTAMTAT	NC_012157.1_cp26	19445	19468	-	4.07879	3.32e-05	0.0282	ATTAAATTTATTTATGGTTATTAA
1	ATTACATTTGMGTTTTGTTAMTAT	NC_012157.1_cp26	8728	8751	-	4.02424	3.39e-05	0.0282	GTCATATTTTTGTTTTTTTATTAA
1	ATTACATTTGMGTTTTGTTAMTAT	NC_012157.1_cp26	17920	17943	+	4	3.42e-05	0.0282	TTTATAATTTAGGTTTTTGAAATT
1	ATTACATTTGMGTTTTGTTAMTAT	NC_012157.1_cp26	18182	18205	-	3.98182	3.44e-05	0.0282	ATTAAAAATTAATTTCTCTAATAT
1	ATTACATTTGMGTTTTGTTAMTAT	NC_012157.1_cp26	11709	11732	-	3.96364	3.47e-05	0.0282	ATTAGTATTGAATTTTAAAAAATT
1	ATTACATTTGMGTTTTGTTAMTAT	NC_012157.1_cp26	24328	24351	-	3.93939	3.5e-05	0.0282	TTGAGAATTTTGATTTGTTAAATT
1	ATTACATTTGMGTTTTGTTAMTAT	NC_012157.1_cp26	5487	5510	-	3.81818	3.67e-05	0.0282	ATTTCTGTTTACCTTTGATACTTT
1	ATTACATTTGMGTTTTGTTAMTAT	NC_012157.1_cp26	11489	11512	+	3.67879	3.86e-05	0.0282	ATTGCAAACAATTTTTGATAAATT
1	ATTACATTTGMGTTTTGTTAMTAT	NC_012157.1_cp26	24740	24763	-	3.66061	3.88e-05	0.0282	AAGATTTTTTAATCTTGTAAATAT
1	ATTACATTTGMGTTTTGTTAMTAT	NC_012157.1_cp26	8658	8681	-	3.64848	3.89e-05	0.0282	ATTTGGTTTTCGTTTTCATATTTT
1	ATTACATTTGMGTTTTGTTAMTAT	NC_012157.1_cp26	22314	22337	-	3.53333	4.06e-05	0.0282	TTTAGATTTATATTGAGATAATTT
1	ATTACATTTGMGTTTTGTTAMTAT	NC_012157.1_cp26	23877	23900	-	3.53333	4.06e-05	0.0282	ATTAAATTATAATTTTGATCGTAA
1	ATTACATTTGMGTTTTGTTAMTAT	NC_012157.1_cp26	11741	11764	-	3.49697	4.11e-05	0.0282	TTTAGATTTATTATTTTTTAATAA
1	ATTACATTTGMGTTTTGTTAMTAT	NC_012157.1_cp26	3654	3677	-	3.18182	4.57e-05	0.0292	TTTTATTTTACTTTTAGTTAATTT
1	ATTACATTTGMGTTTTGTTAMTAT	NC_012157.1_cp26	19618	19641	-	3.16364	4.6e-05	0.0292	AAAATATTTCCAGCTTTTTAATAT
1	ATTACATTTGMGTTTTGTTAMTAT	NC_012157.1_cp26	21674	21697	-	3.11515	4.67e-05	0.0292	AATAAATTTAGTGTTTTTTTAAAT
1	ATTACATTTGMGTTTTGTTAMTAT	NC_012157.1_cp26	7279	7302	+	3.09091	4.71e-05	0.0292	ATTACATCTATAGTATGAAAATTC
1	ATTACATTTGMGTTTTGTTAMTAT	NC_012157.1_cp26	1615	1638	-	2.84242	5.1e-05	0.0293	ATTAGATTAAAATTTTATGGAGTT
1	ATTACATTTGMGTTTTGTTAMTAT	NC_012157.1_cp26	6181	6204	-	2.8303	5.12e-05	0.0293	ATTTAAATTAGAAATTGTTAATTT
1	ATTACATTTGMGTTTTGTTAMTAT	NC_012157.1_cp26	18752	18775	+	2.78182	5.2e-05	0.0293	CTTACATTTAATTGTTCAAAAATT
1	ATTACATTTGMGTTTTGTTAMTAT	NC_012157.1_cp26	18557	18580	-	2.75152	5.25e-05	0.0293	ACATTTTTGGAGTTTTATTACAAT
1	ATTACATTTGMGTTTTGTTAMTAT	NC_012157.1_cp26	11510	11533	+	2.69091	5.35e-05	0.0293	ATTAATTTTTTATTTCTTTAAATC
1	ATTACATTTGMGTTTTGTTAMTAT	NC_012157.1_cp26	11291	11314	+	2.67879	5.37e-05	0.0293	TTTTTATTTAAGCTTTGGTATATT
1	ATTACATTTGMGTTTTGTTAMTAT	NC_012157.1_cp26	23228	23251	-	2.54545	5.62e-05	0.0296	TTTATTTTTAAATTATATCAAAAT
1	ATTACATTTGMGTTTTGTTAMTAT	NC_012157.1_cp26	7216	7239	-	2.49697	5.72e-05	0.0296	TTTCAATTTCAATTTTTCTATTAT
1	ATTACATTTGMGTTTTGTTAMTAT	NC_012157.1_cp26	10143	10166	-	2.36364	5.99e-05	0.0296	ATTTCATTTCCATTAAGCTCAATT
1	ATTACATTTGMGTTTTGTTAMTAT	NC_012157.1_cp26	21673	21696	-	2.32727	6.07e-05	0.0296	ATAAATTTAGTGTTTTTTTAAATG
1	ATTACATTTGMGTTTTGTTAMTAT	NC_012157.1_cp26	19464	19487	-	2.32121	6.08e-05	0.0296	ATTATGCTTAATTTTTATTATTAA
1	ATTACATTTGMGTTTTGTTAMTAT	NC_012157.1_cp26	11954	11977	+	2.31515	6.1e-05	0.0296	ATTATATTTCATATATAATAAAAT
1	ATTACATTTGMGTTTTGTTAMTAT	NC_012157.1_cp26	15927	15950	-	2.25455	6.23e-05	0.0297	ATTTGATCTGCGTTTTTGTAAACA
1	ATTACATTTGMGTTTTGTTAMTAT	NC_012157.1_cp26	8578	8601	-	2.1697	6.44e-05	0.0301	TGTATTTTTGAATTTTTTTGCCAT
1	ATTACATTTGMGTTTTGTTAMTAT	NC_012157.1_cp26	18067	18090	+	2.04242	6.74e-05	0.0309	ATTAAGTATTATGTTTATTAAAAC
1	ATTACATTTGMGTTTTGTTAMTAT	NC_012157.1_cp26	8763	8786	-	1.98788	6.88e-05	0.0309	ATTATATTATTTTTGCTTTACTTT
1	ATTACATTTGMGTTTTGTTAMTAT	NC_012157.1_cp26	8386	8409	-	1.96364	6.94e-05	0.0309	TTTTAATTTTTTTTTTATTTCTTT
1	ATTACATTTGMGTTTTGTTAMTAT	NC_012157.1_cp26	11699	11722	+	1.92121	7.05e-05	0.0309	ATTTAATCCTAATTTTTTAAAATT
1	ATTACATTTGMGTTTTGTTAMTAT	NC_012157.1_cp26	8614	8637	-	1.86061	7.22e-05	0.0309	TTTAATTTTGAATTCTTTTATTAG
1	ATTACATTTGMGTTTTGTTAMTAT	NC_012157.1_cp26	19646	19669	-	1.73333	7.57e-05	0.0309	ATTAAAATTGATTTCTTTAATATT
1	ATTACATTTGMGTTTTGTTAMTAT	NC_012157.1_cp26	17849	17872	+	1.69091	7.69e-05	0.0309	GTTTTATGTGAGATTTTATAAAAT
1	ATTACATTTGMGTTTTGTTAMTAT	NC_012157.1_cp26	20049	20072	-	1.64242	7.83e-05	0.0309	ATTAGATTTTTCTTATGTTTTAAA
1	ATTACATTTGMGTTTTGTTAMTAT	NC_012157.1_cp26	6791	6814	-	1.63636	7.85e-05	0.0309	CTTATTATTGAGTCTTCTTGAAAT
1	ATTACATTTGMGTTTTGTTAMTAT	NC_012157.1_cp26	24362	24385	-	1.61818	7.9e-05	0.0309	CATATTTTTGAATTATGGCACTAT
1	ATTACATTTGMGTTTTGTTAMTAT	NC_012157.1_cp26	24301	24324	-	1.52121	8.2e-05	0.0309	ATTAAATTCTTTTGTTATTAAATA
1	ATTACATTTGMGTTTTGTTAMTAT	NC_012157.1_cp26	11272	11295	+	1.51515	8.22e-05	0.0309	AATACCTTTAAGTTCTGCATTTTT
1	ATTACATTTGMGTTTTGTTAMTAT	NC_012157.1_cp26	12554	12577	+	1.48485	8.31e-05	0.0309	AGTACATCAAACATTTGTTCCTGT
1	ATTACATTTGMGTTTTGTTAMTAT	NC_012157.1_cp26	16720	16743	+	1.4303	8.47e-05	0.0309	ATTTCATTTAATTTTAACATATTT
1	ATTACATTTGMGTTTTGTTAMTAT	NC_012157.1_cp26	17388	17411	-	1.42424	8.49e-05	0.0309	TTTAGCATTATGTGTTTTTAAAAT
1	ATTACATTTGMGTTTTGTTAMTAT	NC_012157.1_cp26	13451	13474	-	1.38788	8.6e-05	0.0309	ATTGCTTCTGCTTTTTTTAGAATT
1	ATTACATTTGMGTTTTGTTAMTAT	NC_012157.1_cp26	3546	3569	-	1.38182	8.62e-05	0.0309	ATTTTATGTAAGTATGGGTATTAT
1	ATTACATTTGMGTTTTGTTAMTAT	NC_012157.1_cp26	18041	18064	+	1.35758	8.69e-05	0.0309	ATTTTATTTTTTTTATTTTCCAAT
1	ATTACATTTGMGTTTTGTTAMTAT	NC_012157.1_cp26	10663	10686	-	1.07273	9.61e-05	0.0335	AATATAGTACTGTTTTATAAATTT
1	ATTACATTTGMGTTTTGTTAMTAT	NC_012157.1_cp26	21275	21298	-	1.05455	9.66e-05	0.0335	TTTTTATTTGCTATTTTTAACATT
1	ATTACATTTGMGTTTTGTTAMTAT	NC_012157.1_cp26	292	315	+	0.987879	9.88e-05	0.0338	TTTTCAATTTAATGATTTTAAAAT
# FIMO (Find Individual Motif Occurrences): Version 5.5.5 compiled on Dec 6 2023 at 19:32:37
# The format of this file is described at https://meme-suite.org/meme/doc/fimo-output-format.html#tsv_results.
# fimo --oc . --verbosity 1 --bgfile --nrdb-- --thresh 1.0E-4 motifs.meme NC_012157.1_cp26.fa
