## Supplementary material for "Characterization and genomic analysis of the Lyme disease spirochete bacteriophage ϕBB-1": Supp data file 1: fimo_motif5_cp32-1.tsv

motif_id	motif_alt_id	sequence_name	start	stop	strand	score	p-value	q-value	matched_sequence
1	ATTACATTTGMGTTTTGTTAMTAT	NC_012158.1_cp32_1	26401	26424	+	39.8182	5.07e-14	1.73e-09	ATTACATTTGCGTTTTGTTAATAT
1	ATTACATTTGMGTTTTGTTAMTAT	NC_012158.1_cp32_1	20525	20548	-	15.0424	3.45e-07	0.00586	TTTACATTTACCTTTTTTTACAGT
1	ATTACATTTGMGTTTTGTTAMTAT	NC_012158.1_cp32_1	20002	20025	-	11.9091	1.45e-06	0.0121	TTTAAATTTGTGTTTTTTAGCAAT
1	ATTACATTTGMGTTTTGTTAMTAT	NC_012158.1_cp32_1	21583	21606	-	11.7273	1.58e-06	0.0121	ATTTTTTTTAAATTTTGTTACAAA
1	ATTACATTTGMGTTTTGTTAMTAT	NC_012158.1_cp32_1	20263	20286	-	11.4788	1.78e-06	0.0121	TTTTCCTTTAAATTTTGATAATTT
1	ATTACATTTGMGTTTTGTTAMTAT	NC_012158.1_cp32_1	19275	19298	-	8.75152	5.56e-06	0.0271	TTTAATTATTAATTTTGTTAAATT
1	ATTACATTTGMGTTTTGTTAMTAT	NC_012158.1_cp32_1	21997	22020	-	8.58182	5.93e-06	0.0271	ATTATCTTTTATTTCTTTTAAAAT
1	ATTACATTTGMGTTTTGTTAMTAT	NC_012158.1_cp32_1	21391	21414	-	8.30909	6.55e-06	0.0271	ATTATATTTAAATTTTAAATATTT
1	ATTACATTTGMGTTTTGTTAMTAT	NC_012158.1_cp32_1	1886	1909	+	8.04242	7.18e-06	0.0271	ACTTGATTCTAATTTTGTTCCAAT
1	ATTACATTTGMGTTTTGTTAMTAT	NC_012158.1_cp32_1	12136	12159	-	6.87273	1.14e-05	0.0366	TTCAAATTCGGGTATTGTAACAAT
1	ATTACATTTGMGTTTTGTTAMTAT	NC_012158.1_cp32_1	18851	18874	+	6.79394	1.18e-05	0.0366	ATGACATTGAAATCTTGATACTTA
1	ATTACATTTGMGTTTTGTTAMTAT	NC_012158.1_cp32_1	8329	8352	-	6.25455	1.47e-05	0.0397	ATAAGTTTTATTTTTAGTTAAAAT
1	ATTACATTTGMGTTTTGTTAMTAT	NC_012158.1_cp32_1	105	128	+	6.01818	1.61e-05	0.0397	AGTTCATTAGAGCTATATAAATAT
1	ATTACATTTGMGTTTTGTTAMTAT	NC_012158.1_cp32_1	28447	28470	+	5.97576	1.63e-05	0.0397	TTTAGAGTAACAATTTGTTAATTT
1	ATTACATTTGMGTTTTGTTAMTAT	NC_012158.1_cp32_1	9349	9372	-	5.6303	1.84e-05	0.0418	TTTACTTTTTGCTTTTGATTCTTT
1	ATTACATTTGMGTTTTGTTAMTAT	NC_012158.1_cp32_1	4797	4820	+	5.31515	2.06e-05	0.0437	ATTAAATTTAAACCTAGTAAGTAT
1	ATTACATTTGMGTTTTGTTAMTAT	NC_012158.1_cp32_1	26134	26157	-	5.06667	2.25e-05	0.045	ATTACATTTTTCATCTATTTTTAT
1	ATTACATTTGMGTTTTGTTAMTAT	NC_012158.1_cp32_1	20128	20151	-	4.74545	2.54e-05	0.048	CTTTCGTATACTTTTTGTAAATTT
1	ATTACATTTGMGTTTTGTTAMTAT	NC_012158.1_cp32_1	17018	17041	-	4.51515	2.79e-05	0.0498	ATTAGATATATCTTTTTGTAAATT
1	ATTACATTTGMGTTTTGTTAMTAT	NC_012158.1_cp32_1	24977	25000	-	4.36364	2.96e-05	0.0503	ATTAAATTCACGTTGCTTAAATAG
1	ATTACATTTGMGTTTTGTTAMTAT	NC_012158.1_cp32_1	28450	28473	-	4.18182	3.19e-05	0.0516	ACTAAATTAACAAATTGTTACTCT
1	ATTACATTTGMGTTTTGTTAMTAT	NC_012158.1_cp32_1	25727	25750	+	3.89091	3.57e-05	0.0519	TTTACTTTTATGTTGTATAAAGTT
1	ATTACATTTGMGTTTTGTTAMTAT	NC_012158.1_cp32_1	16771	16794	+	3.88485	3.57e-05	0.0519	ATTTGATATAAAATTTGATAATCT
1	ATTACATTTGMGTTTTGTTAMTAT	NC_012158.1_cp32_1	21044	21067	-	3.81818	3.67e-05	0.0519	TTATTATTTTAGGTTTTTTAGTAT
1	ATTACATTTGMGTTTTGTTAMTAT	NC_012158.1_cp32_1	5924	5947	+	3.27879	4.42e-05	0.0546	AGTAGTTCTGAGTTTAGAGAATAT
1	ATTACATTTGMGTTTTGTTAMTAT	NC_012158.1_cp32_1	10984	11007	+	3.09091	4.71e-05	0.0546	AAAACATTTGAATTGGAAAAATAT
1	ATTACATTTGMGTTTTGTTAMTAT	NC_012158.1_cp32_1	10364	10387	-	3.07273	4.73e-05	0.0546	TTTTAATATTTATTTTGTTAATTA
1	ATTACATTTGMGTTTTGTTAMTAT	NC_012158.1_cp32_1	2131	2154	-	2.90909	4.99e-05	0.0546	ATTAGATTTTTATCTTTAAACTCT
1	ATTACATTTGMGTTTTGTTAMTAT	NC_012158.1_cp32_1	23248	23271	-	2.72727	5.29e-05	0.0546	AATAAATAAAAGCTTTATTAAATT
1	ATTACATTTGMGTTTTGTTAMTAT	NC_012158.1_cp32_1	2031	2054	-	2.70909	5.32e-05	0.0546	ACTCTTTTTTAATTTTTGTAATAT
1	ATTACATTTGMGTTTTGTTAMTAT	NC_012158.1_cp32_1	26109	26132	+	2.69697	5.34e-05	0.0546	GTTACTTTTAAATTAAGTAAAAGT
1	ATTACATTTGMGTTTTGTTAMTAT	NC_012158.1_cp32_1	26305	26328	-	2.67879	5.37e-05	0.0546	ATTAAATTTCAAAGTCTTTGCTAT
1	ATTACATTTGMGTTTTGTTAMTAT	NC_012158.1_cp32_1	29190	29213	-	2.67879	5.37e-05	0.0546	ATCACATTTTTTTGTTTTAAAGTT
1	ATTACATTTGMGTTTTGTTAMTAT	NC_012158.1_cp32_1	21592	21615	-	2.56364	5.59e-05	0.0546	ATGAGTTTTATTTTTTTTAAATTT
1	ATTACATTTGMGTTTTGTTAMTAT	NC_012158.1_cp32_1	26236	26259	-	2.54545	5.62e-05	0.0546	ATTGCCTCTTCTGTTTATTACAAC
1	ATTACATTTGMGTTTTGTTAMTAT	NC_012158.1_cp32_1	10827	10850	-	2.0303	6.77e-05	0.064	ATTCTATTTGCTAGTTGTTCTTTT
1	ATTACATTTGMGTTTTGTTAMTAT	NC_012158.1_cp32_1	19887	19910	-	1.69091	7.69e-05	0.0671	ATAACAAGTTGCTTTTATTGAAAT
1	ATTACATTTGMGTTTTGTTAMTAT	NC_012158.1_cp32_1	12716	12739	+	1.66061	7.78e-05	0.0671	ATTACTTTTAAAACTGTTGAAAAT
1	ATTACATTTGMGTTTTGTTAMTAT	NC_012158.1_cp32_1	27439	27462	-	1.57576	8.03e-05	0.0671	ACAACATTCTTGTTTTTTTCATCC
1	ATTACATTTGMGTTTTGTTAMTAT	NC_012158.1_cp32_1	9074	9097	-	1.56364	8.07e-05	0.0671	GATATTTTTCCATTTTGGAAATAT
1	ATTACATTTGMGTTTTGTTAMTAT	NC_012158.1_cp32_1	20364	20387	-	1.55758	8.09e-05	0.0671	ATTCTATTTTCTTTTGGTTATTCA
1	ATTACATTTGMGTTTTGTTAMTAT	NC_012158.1_cp32_1	15251	15274	-	1.42424	8.49e-05	0.0673	CCTTCATTTTAATTTTCTTATTTA
1	ATTACATTTGMGTTTTGTTAMTAT	NC_012158.1_cp32_1	23401	23424	-	1.41818	8.51e-05	0.0673	AAAATAGTTGGGTTTATTTAAATT
1	ATTACATTTGMGTTTTGTTAMTAT	NC_012158.1_cp32_1	21806	21829	-	1.20606	9.18e-05	0.0677	ATCTCCTATCCTTTTTGTTAAAAA
1	ATTACATTTGMGTTTTGTTAMTAT	NC_012158.1_cp32_1	753	776	-	1.14545	9.37e-05	0.0677	ATTTGAATTTTGTTTTCTCAAAAA
1	ATTACATTTGMGTTTTGTTAMTAT	NC_012158.1_cp32_1	6907	6930	-	1.13939	9.39e-05	0.0677	TTTCCATTCTCTTTTTCTAAAGTT
1	ATTACATTTGMGTTTTGTTAMTAT	NC_012158.1_cp32_1	11202	11225	-	1.12727	9.43e-05	0.0677	AGTACAATTTTTGTTCGTTTAGAT
1	ATTACATTTGMGTTTTGTTAMTAT	NC_012158.1_cp32_1	28418	28441	-	1.09091	9.55e-05	0.0677	AATCAATTTGTTAATTGTTAACAT
1	ATTACATTTGMGTTTTGTTAMTAT	NC_012158.1_cp32_1	14882	14905	+	1.01212	9.8e-05	0.0679	ACTACACTTTATTCTTCTGACTAC
1	ATTACATTTGMGTTTTGTTAMTAT	NC_012158.1_cp32_1	19519	19542	-	0.957576	9.99e-05	0.0679	TTTAGATTTTTATTATAGTAATAG
# FIMO (Find Individual Motif Occurrences): Version 5.5.5 compiled on Dec 6 2023 at 19:32:37
# The format of this file is described at https://meme-suite.org/meme/doc/fimo-output-format.html#tsv_results.
# fimo --oc . --verbosity 1 --bgfile --nrdb-- --thresh 1.0E-4 motifs.meme NC_012158.1_cp32_1.fa
