## Supplementary material for "Characterization and genomic analysis of the Lyme disease spirochete bacteriophage ϕBB-1": Supp data file 1: fimo_motif5_cp32-3.tsv

motif_id	motif_alt_id	sequence_name	start	stop	strand	score	p-value	q-value	matched_sequence
1	ATTACATTTGMGTTTTGTTAMTAT	NC_012154.1_cp32_3	26056	26079	+	39.8182	5.07e-14	1.76e-09	ATTACATTTGCGTTTTGTTAATAT
1	ATTACATTTGMGTTTTGTTAMTAT	NC_012154.1_cp32_3	20250	20273	-	17.9212	8.53e-08	0.00147	TTTACATTTGCCTTTTTTTACAGT
1	ATTACATTTGMGTTTTGTTAMTAT	NC_012154.1_cp32_3	19987	20010	-	11.4788	1.78e-06	0.0205	TTTGCCTTTAAATTTTGATAATTT
1	ATTACATTTGMGTTTTGTTAMTAT	NC_012154.1_cp32_3	8299	8322	-	9.13333	4.73e-06	0.0321	ATAAGTTTTGTTTTTAGTTAAAAT
1	ATTACATTTGMGTTTTGTTAMTAT	NC_012154.1_cp32_3	21308	21331	-	9.08485	4.83e-06	0.0321	ATTTTTTTTAAATCTTGTTATTAT
1	ATTACATTTGMGTTTTGTTAMTAT	NC_012154.1_cp32_3	19001	19024	-	8.75152	5.56e-06	0.0321	TTTAATTATTAATTTTGTTAAATT
1	ATTACATTTGMGTTTTGTTAMTAT	NC_012154.1_cp32_3	21798	21821	-	7.62424	8.36e-06	0.0413	ATTGCATTGGCAATTTTTAAATAA
1	ATTACATTTGMGTTTTGTTAMTAT	NC_012154.1_cp32_3	24614	24637	-	7.24242	9.76e-06	0.0422	ACTAAATTCGCGTTTCTTAAATAG
1	ATTACATTTGMGTTTTGTTAMTAT	NC_012154.1_cp32_3	12054	12077	-	6.87273	1.14e-05	0.0439	TTCAAATTCGGGTATTGTAACAAT
1	ATTACATTTGMGTTTTGTTAMTAT	NC_012154.1_cp32_3	4900	4923	-	6.33333	1.43e-05	0.0453	TTTAACTTTGCTTTATGTTAACTT
1	ATTACATTTGMGTTTTGTTAMTAT	NC_012154.1_cp32_3	16829	16852	+	6.31515	1.44e-05	0.0453	TTTACATGTTAAGATTGATGCTAT
1	ATTACATTTGMGTTTTGTTAMTAT	NC_012154.1_cp32_3	27801	27824	+	5.97576	1.63e-05	0.0455	TTTAGAGTAACAATTTGTTAATTT
1	ATTACATTTGMGTTTTGTTAMTAT	NC_012154.1_cp32_3	25661	25684	+	5.75758	1.76e-05	0.0455	AATGCATTTTGGTATTCTTGAAAT
1	ATTACATTTGMGTTTTGTTAMTAT	NC_012154.1_cp32_3	9319	9342	-	5.6303	1.84e-05	0.0455	TTTACTTTTTGCTTTTGATTCTTT
1	ATTACATTTGMGTTTTGTTAMTAT	NC_012154.1_cp32_3	25789	25812	-	5.06667	2.25e-05	0.0491	ATTACATTTTTCATCTATTTTTAT
1	ATTACATTTGMGTTTTGTTAMTAT	NC_012154.1_cp32_3	25625	25648	+	5.04242	2.27e-05	0.0491	ATTTTATTTTCATTTTCTAGAATT
1	ATTACATTTGMGTTTTGTTAMTAT	NC_012154.1_cp32_3	26464	26487	-	4.46061	2.85e-05	0.0546	AATTCTTTTATTTTTTGTTCAATT
1	ATTACATTTGMGTTTTGTTAMTAT	NC_012154.1_cp32_3	27244	27267	-	4.35152	2.98e-05	0.0546	ATTAAATCAAAAATTTGTAAATAA
1	ATTACATTTGMGTTTTGTTAMTAT	NC_012154.1_cp32_3	27305	27328	+	4.24242	3.11e-05	0.0546	ATTTAATTTTCACTTTACTAATGT
1	ATTACATTTGMGTTTTGTTAMTAT	NC_012154.1_cp32_3	27804	27827	-	4.18182	3.19e-05	0.0546	ACTAAATTAACAAATTGTTACTCT
1	ATTACATTTGMGTTTTGTTAMTAT	NC_012154.1_cp32_3	16688	16711	+	3.88485	3.57e-05	0.0546	ATTTGATATAAAATTTGATAATCT
1	ATTACATTTGMGTTTTGTTAMTAT	NC_012154.1_cp32_3	20769	20792	-	3.81818	3.67e-05	0.0546	TTATTATTTTAGGTTTTTTATTAT
1	ATTACATTTGMGTTTTGTTAMTAT	NC_012154.1_cp32_3	21694	21717	-	3.80606	3.68e-05	0.0546	ATTGTCTTTAATTTCTTTTAAAAT
1	ATTACATTTGMGTTTTGTTAMTAT	NC_012154.1_cp32_3	4993	5016	-	3.72727	3.79e-05	0.0546	TTCTGAATGGAGTTTTGTTACTAA
1	ATTACATTTGMGTTTTGTTAMTAT	NC_012154.1_cp32_3	21684	21707	-	3.52121	4.08e-05	0.0565	ATTTCTTTTAAAATTTTTAACGTT
1	ATTACATTTGMGTTTTGTTAMTAT	NC_012154.1_cp32_3	6791	6814	-	3.38788	4.27e-05	0.0567	ATTAACTTTGATTTTAGCTGTTTT
1	ATTACATTTGMGTTTTGTTAMTAT	NC_012154.1_cp32_3	5894	5917	+	3.27879	4.42e-05	0.0567	AGTAGTTCTGAGTTTAGAGAATAT
1	ATTACATTTGMGTTTTGTTAMTAT	NC_012154.1_cp32_3	7372	7395	-	3.13333	4.64e-05	0.0574	TTAATTTTTGCAGTTCGTAACTTT
1	ATTACATTTGMGTTTTGTTAMTAT	NC_012154.1_cp32_3	10906	10929	+	2.87273	5.05e-05	0.0581	AAAACATTTGCATTGGAAAAATAT
1	ATTACATTTGMGTTTTGTTAMTAT	NC_012154.1_cp32_3	25764	25787	+	2.69697	5.34e-05	0.0581	GTTACTTTTAAATTAAGTAAAAGT
1	ATTACATTTGMGTTTTGTTAMTAT	NC_012154.1_cp32_3	25960	25983	-	2.67879	5.37e-05	0.0581	ATTAAATTTCAAAGTCTTTGCTAT
1	ATTACATTTGMGTTTTGTTAMTAT	NC_012154.1_cp32_3	28544	28567	-	2.67879	5.37e-05	0.0581	ATCACATTTTTTTGTTTTAAAGTT
1	ATTACATTTGMGTTTTGTTAMTAT	NC_012154.1_cp32_3	13199	13222	-	2.49091	5.73e-05	0.0601	CTTTAAATTCGGGGTTGTTAATAT
1	ATTACATTTGMGTTTTGTTAMTAT	NC_012154.1_cp32_3	10233	10256	-	2.35152	6.02e-05	0.0612	ATAAGTATTGCCCTTTGTAAAAAT
1	ATTACATTTGMGTTTTGTTAMTAT	NC_012154.1_cp32_3	19898	19921	-	2.21212	6.33e-05	0.0617	GTTATATTTGTGATTTTCAATAAT
1	ATTACATTTGMGTTTTGTTAMTAT	NC_012154.1_cp32_3	18431	18454	+	2.17576	6.42e-05	0.0617	ATTTCATTGAAATTCTGATATTTG
1	ATTACATTTGMGTTTTGTTAMTAT	NC_012154.1_cp32_3	78	101	-	1.83636	7.28e-05	0.065	TTTATCTATTAGTTTTGTTTTTCT
1	ATTACATTTGMGTTTTGTTAMTAT	NC_012154.1_cp32_3	12242	12265	+	1.81818	7.33e-05	0.065	ATTAAATTTAATCTCTGACACTGT
1	ATTACATTTGMGTTTTGTTAMTAT	NC_012154.1_cp32_3	18972	18995	-	1.7697	7.47e-05	0.065	ATAAATTTGTAATTTAGTAAAAAT
1	ATTACATTTGMGTTTTGTTAMTAT	NC_012154.1_cp32_3	27647	27670	+	1.70909	7.63e-05	0.065	AAAATATTTGTTTTTGATTCATAT
1	ATTACATTTGMGTTTTGTTAMTAT	NC_012154.1_cp32_3	26946	26969	-	1.68485	7.7e-05	0.065	ATTATAATTTATGATTGTAAAAAA
1	ATTACATTTGMGTTTTGTTAMTAT	NC_012154.1_cp32_3	22631	22654	+	1.59394	7.98e-05	0.0657	ATTTAATAAGTATTTTTTTAATTA
1	ATTACATTTGMGTTTTGTTAMTAT	NC_012154.1_cp32_3	15168	15191	-	1.42424	8.49e-05	0.0669	CCTTCATTTTAATTTTCTTATTTA
1	ATTACATTTGMGTTTTGTTAMTAT	NC_012154.1_cp32_3	23032	23055	-	1.41818	8.51e-05	0.0669	AAAATAGTTGGGTTTATTTAAATT
1	ATTACATTTGMGTTTTGTTAMTAT	NC_012154.1_cp32_3	9441	9464	+	1.2	9.2e-05	0.0707	AGGCCTTTTAGGTTTTGCTAAAAA
1	ATTACATTTGMGTTTTGTTAMTAT	NC_012154.1_cp32_3	20509	20532	-	1.02424	9.76e-05	0.0722	ACTTTATTAACGGTTTTTTAATTG
1	ATTACATTTGMGTTTTGTTAMTAT	NC_012154.1_cp32_3	14799	14822	+	1.01212	9.8e-05	0.0722	ACTACACTTTATTCTTCTGACTAC
# FIMO (Find Individual Motif Occurrences): Version 5.5.5 compiled on Dec 6 2023 at 19:32:37
# The format of this file is described at https://meme-suite.org/meme/doc/fimo-output-format.html#tsv_results.
# fimo --oc . --verbosity 1 --bgfile --nrdb-- --thresh 1.0E-4 motifs.meme NC_012154.1_cp32_3.fa
