## Supplementary material for "Characterization and genomic analysis of the Lyme disease spirochete bacteriophage ϕBB-1": Supp data file 1: fimo_motif5_cp32-5.tsv

motif_id	motif_alt_id	sequence_name	start	stop	strand	score	p-value	q-value	matched_sequence
1	ATTACATTTGMGTTTTGTTAMTAT	NC_012149.1_cp32_5	26278	26301	+	35.5939	9.26e-13	3.12e-08	ATTACATTTGTGTTTTGTTAAAAT
1	ATTACATTTGMGTTTTGTTAMTAT	NC_012149.1_cp32_5	20472	20495	-	17.9212	8.53e-08	0.00143	TTTACATTTGCCTTTTTTTACAGT
1	ATTACATTTGMGTTTTGTTAMTAT	NC_012149.1_cp32_5	19949	19972	-	11.9091	1.45e-06	0.0149	TTTAAATTTGTGTTTTTTAGCAAT
1	ATTACATTTGMGTTTTGTTAMTAT	NC_012149.1_cp32_5	20210	20233	-	11.4788	1.78e-06	0.0149	TTTTCCTTTAAATTTTGATAATTT
1	ATTACATTTGMGTTTTGTTAMTAT	NC_012149.1_cp32_5	19219	19242	-	8.75152	5.56e-06	0.0374	TTTAATTATTAATTTTGTTAAATT
1	ATTACATTTGMGTTTTGTTAMTAT	NC_012149.1_cp32_5	19189	19212	-	6.90909	1.13e-05	0.0383	AAAAAATTTTAATTTAGTAAAAAT
1	ATTACATTTGMGTTTTGTTAMTAT	NC_012149.1_cp32_5	12109	12132	-	6.87273	1.14e-05	0.0383	TTCAAATTCGGGTATTGTAACAAT
1	ATTACATTTGMGTTTTGTTAMTAT	NC_012149.1_cp32_5	18783	18806	+	6.79394	1.18e-05	0.0383	ATGACATTGAAATCTTGATACTTA
1	ATTACATTTGMGTTTTGTTAMTAT	NC_012149.1_cp32_5	19200	19223	+	6.73333	1.21e-05	0.0383	ATTAAAATTTTTTTATATTAATTT
1	ATTACATTTGMGTTTTGTTAMTAT	NC_012149.1_cp32_5	24449	24472	-	6.64848	1.26e-05	0.0383	GTTCGCTTTGCATTTTGTTTAATT
1	ATTACATTTGMGTTTTGTTAMTAT	NC_012149.1_cp32_5	4903	4926	-	6.33333	1.43e-05	0.0383	TTTAACTTTGCTTTATGTTAACTT
1	ATTACATTTGMGTTTTGTTAMTAT	NC_012149.1_cp32_5	8302	8325	-	6.25455	1.47e-05	0.0383	ATAAGTTTTATTTTTAGTTAAAAT
1	ATTACATTTGMGTTTTGTTAMTAT	NC_012149.1_cp32_5	4996	5019	-	6.07273	1.58e-05	0.0383	TTCAGAATGAAGTTTTGTTACTAA
1	ATTACATTTGMGTTTTGTTAMTAT	NC_012149.1_cp32_5	27715	27738	+	6.04848	1.59e-05	0.0383	ATTAGCTACTAGTCTTGTTATTTT
1	ATTACATTTGMGTTTTGTTAMTAT	NC_012149.1_cp32_5	9322	9345	-	5.6303	1.84e-05	0.0385	TTTACTTTTTGCTTTTGATTCTTT
1	ATTACATTTGMGTTTTGTTAMTAT	NC_012149.1_cp32_5	25883	25906	+	5.47879	1.94e-05	0.0385	ATTAGTTTTTGGTATTCTTGAAAT
1	ATTACATTTGMGTTTTGTTAMTAT	NC_012149.1_cp32_5	19195	19218	+	5.44242	1.97e-05	0.0385	ACTAAATTAAAATTTTTTTATATT
1	ATTACATTTGMGTTTTGTTAMTAT	NC_012149.1_cp32_5	19551	19574	-	4.86667	2.42e-05	0.0385	ATTAGTTGTAACTTTTAATACTTT
1	ATTACATTTGMGTTTTGTTAMTAT	NC_012149.1_cp32_5	20075	20098	-	4.74545	2.54e-05	0.0385	CTTTCGTATACTTTTTGTAAATTT
1	ATTACATTTGMGTTTTGTTAMTAT	NC_012149.1_cp32_5	26017	26040	-	4.67879	2.61e-05	0.0385	ATATAATTTACATTTTTTATCTAT
1	ATTACATTTGMGTTTTGTTAMTAT	NC_012149.1_cp32_5	21148	21171	-	4.66061	2.63e-05	0.0385	TTAACATTTTTATTTTGTATATTA
1	ATTACATTTGMGTTTTGTTAMTAT	NC_012149.1_cp32_5	16861	16884	-	4.51515	2.79e-05	0.0385	ATTAGATATATCTTTTTGTAAATT
1	ATTACATTTGMGTTTTGTTAMTAT	NC_012149.1_cp32_5	16915	16938	-	4.51515	2.79e-05	0.0385	ATTAGATATATCTTTTTGTAAATT
1	ATTACATTTGMGTTTTGTTAMTAT	NC_012149.1_cp32_5	16969	16992	-	4.51515	2.79e-05	0.0385	ATTAGATATATCTTTTTGTAAATT
1	ATTACATTTGMGTTTTGTTAMTAT	NC_012149.1_cp32_5	24854	24877	-	4.36364	2.96e-05	0.0385	ATTAAATTCACGTTGCTTAAATAG
1	ATTACATTTGMGTTTTGTTAMTAT	NC_012149.1_cp32_5	26182	26205	-	4.35152	2.98e-05	0.0385	ATTAAATTTTCAAGTCTTTGCTAT
1	ATTACATTTGMGTTTTGTTAMTAT	NC_012149.1_cp32_5	22163	22186	-	4.07879	3.32e-05	0.0411	ATTTTGTTTGGATTTTTTTATTGT
1	ATTACATTTGMGTTTTGTTAMTAT	NC_012149.1_cp32_5	21950	21973	-	3.95152	3.48e-05	0.0411	ATTATCTTTAATCTCTTTTAAAAT
1	ATTACATTTGMGTTTTGTTAMTAT	NC_012149.1_cp32_5	16743	16766	+	3.88485	3.57e-05	0.0411	ATTTGATATAAAATTTGATAATCT
1	ATTACATTTGMGTTTTGTTAMTAT	NC_012149.1_cp32_5	20991	21014	-	3.81818	3.67e-05	0.0411	TTATTATTTTAGGTTTTTTATTAT
1	ATTACATTTGMGTTTTGTTAMTAT	NC_012149.1_cp32_5	909	932	+	3.64242	3.9e-05	0.0416	ATTAAATACGATCTTAGTTACTTA
1	ATTACATTTGMGTTTTGTTAMTAT	NC_012149.1_cp32_5	15405	15428	-	3.60606	3.96e-05	0.0416	ATTACCATTGCCATTCTTAAAAAT
1	ATTACATTTGMGTTTTGTTAMTAT	NC_012149.1_cp32_5	5897	5920	+	3.27879	4.42e-05	0.0439	AGTAGTTCTGAGTTTAGAGAATAT
1	ATTACATTTGMGTTTTGTTAMTAT	NC_012149.1_cp32_5	21533	21556	-	3.26667	4.44e-05	0.0439	ATTTTTTTTAAATCGTGTTACTAA
1	ATTACATTTGMGTTTTGTTAMTAT	NC_012149.1_cp32_5	10957	10980	+	3.09091	4.71e-05	0.0442	AAAACATTTGAATTGGAAAAATAT
1	ATTACATTTGMGTTTTGTTAMTAT	NC_012149.1_cp32_5	10337	10360	-	3.07273	4.73e-05	0.0442	TTTTAATATTTATTTTGTTAATTA
1	ATTACATTTGMGTTTTGTTAMTAT	NC_012149.1_cp32_5	23121	23144	-	2.72727	5.29e-05	0.0445	AATAAATAAAAGCTTTATTAAATT
1	ATTACATTTGMGTTTTGTTAMTAT	NC_012149.1_cp32_5	25986	26009	+	2.69697	5.34e-05	0.0445	GTTACTTTTAAATTAAGTAAAAGT
1	ATTACATTTGMGTTTTGTTAMTAT	NC_012149.1_cp32_5	28694	28717	-	2.67879	5.37e-05	0.0445	ATCACATTTTTTTGTTTTAAAGTT
1	ATTACATTTGMGTTTTGTTAMTAT	NC_012149.1_cp32_5	22897	22920	+	2.66061	5.4e-05	0.0445	TTTTCAATTGAGAATGATTAAAAT
1	ATTACATTTGMGTTTTGTTAMTAT	NC_012149.1_cp32_5	17551	17574	-	2.6	5.52e-05	0.0445	ATTACATTTTCCATTATCTCCATT
1	ATTACATTTGMGTTTTGTTAMTAT	NC_012149.1_cp32_5	12750	12773	-	2.58182	5.55e-05	0.0445	ATCTAAGTTAAGTTTTTTAGATAT
1	ATTACATTTGMGTTTTGTTAMTAT	NC_012149.1_cp32_5	21141	21164	-	2.27273	6.19e-05	0.0484	TTTTATTTTGTATATTATTAAAAT
1	ATTACATTTGMGTTTTGTTAMTAT	NC_012149.1_cp32_5	10800	10823	-	2.0303	6.77e-05	0.0517	ATTCTATTTGCTAGTTGTTCTTTT
1	ATTACATTTGMGTTTTGTTAMTAT	NC_012149.1_cp32_5	26480	26503	-	1.95758	6.95e-05	0.052	TTTTCTTTTACATTTTGTTTTAAA
1	ATTACATTTGMGTTTTGTTAMTAT	NC_012149.1_cp32_5	27560	27583	-	1.89697	7.12e-05	0.0521	ATTTGTTTTAAAATTTGTTTAACT
1	ATTACATTTGMGTTTTGTTAMTAT	NC_012149.1_cp32_5	78	101	-	1.83636	7.28e-05	0.0521	TTTATCTATTAGTTTTGTTTTTCT
1	ATTACATTTGMGTTTTGTTAMTAT	NC_012149.1_cp32_5	19834	19857	-	1.69091	7.69e-05	0.0539	ATAACAAGTTGCTTTTATTGAAAT
1	ATTACATTTGMGTTTTGTTAMTAT	NC_012149.1_cp32_5	9047	9070	-	1.56364	8.07e-05	0.0544	GATATTTTTCCATTTTGGAAATAT
1	ATTACATTTGMGTTTTGTTAMTAT	NC_012149.1_cp32_5	20311	20334	-	1.55758	8.09e-05	0.0544	ATTCTATTTTCTTTTGGTTATTCA
1	ATTACATTTGMGTTTTGTTAMTAT	NC_012149.1_cp32_5	15223	15246	-	1.42424	8.49e-05	0.0558	CCTTCATTTTAATTTTCTTATTTA
1	ATTACATTTGMGTTTTGTTAMTAT	NC_012149.1_cp32_5	27963	27986	+	1.33939	8.75e-05	0.0558	ACAATTTGTTAATTTTGTTATTTT
1	ATTACATTTGMGTTTTGTTAMTAT	NC_012149.1_cp32_5	12479	12502	+	1.32727	8.79e-05	0.0558	ATAATATTAATAGTTTGTTTAAGT
1	ATTACATTTGMGTTTTGTTAMTAT	NC_012149.1_cp32_5	6880	6903	-	1.13939	9.39e-05	0.056	TTTCCATTCTCTTTTTCTAAAGTT
1	ATTACATTTGMGTTTTGTTAMTAT	NC_012149.1_cp32_5	11175	11198	-	1.12727	9.43e-05	0.056	AGTACAATTTTTGTTCGTTTAGAT
1	ATTACATTTGMGTTTTGTTAMTAT	NC_012149.1_cp32_5	27461	27484	+	1.12727	9.43e-05	0.056	GATACAATTAAATTCGGATAAAAT
1	ATTACATTTGMGTTTTGTTAMTAT	NC_012149.1_cp32_5	14854	14877	+	1.01212	9.8e-05	0.056	ACTACACTTTATTCTTCTGACTAC
1	ATTACATTTGMGTTTTGTTAMTAT	NC_012149.1_cp32_5	26987	27010	+	0.981818	9.91e-05	0.056	ATAAAAAATGGGTTTTGATAGTAA
1	ATTACATTTGMGTTTTGTTAMTAT	NC_012149.1_cp32_5	12297	12320	+	0.975758	9.93e-05	0.056	TTTAAATCTAATTTCTGATACTGT
1	ATTACATTTGMGTTTTGTTAMTAT	NC_012149.1_cp32_5	19466	19489	-	0.957576	9.99e-05	0.056	TTTAGATTTTTATTATAGTAATAG
# FIMO (Find Individual Motif Occurrences): Version 5.5.5 compiled on Dec 6 2023 at 19:32:37
# The format of this file is described at https://meme-suite.org/meme/doc/fimo-output-format.html#tsv_results.
# fimo --oc . --verbosity 1 --bgfile --nrdb-- --thresh 1.0E-4 motifs.meme NC_012149.1_cp32_5.fa
