## Supplementary material for "Characterization and genomic analysis of the Lyme disease spirochete bacteriophage ϕBB-1": Supp data file 1: fimo_motif5_cp32-10.tsv

motif_id	motif_alt_id	sequence_name	start	stop	strand	score	p-value	q-value	matched_sequence
1	ATTACATTTGMGTTTTGTTAMTAT	NC_012152.1_cp32_10	26055	26078	+	37.8303	1.63e-13	5.63e-09	ATTACATTTGCGTTTTGTTAAAAT
1	ATTACATTTGMGTTTTGTTAMTAT	NC_012152.1_cp32_10	20307	20330	-	13.3394	7.72e-07	0.0134	TTTACATTTGCCTTTTTCTACAGT
1	ATTACATTTGMGTTTTGTTAMTAT	NC_012152.1_cp32_10	21786	21809	-	11.9091	1.45e-06	0.0154	ATTATCTTTGATTTCTTTTAAAAT
1	ATTACATTTGMGTTTTGTTAMTAT	NC_012152.1_cp32_10	20045	20068	-	11.4788	1.78e-06	0.0154	TTTTCCTTTAAATTTTGATAATTT
1	ATTACATTTGMGTTTTGTTAMTAT	NC_012152.1_cp32_10	21999	22022	-	10.3091	2.81e-06	0.0195	ATTTTGTTTTGATTTTTTTACTAT
1	ATTACATTTGMGTTTTGTTAMTAT	NC_012152.1_cp32_10	28332	28355	-	9.40606	4.19e-06	0.0241	ACTAAATTAACAATTTGTTACTCT
1	ATTACATTTGMGTTTTGTTAMTAT	NC_012152.1_cp32_10	24630	24653	-	8.94545	5.13e-06	0.0241	ACTAAATTCACGTTTTTTAAATAG
1	ATTACATTTGMGTTTTGTTAMTAT	NC_012152.1_cp32_10	19058	19081	-	8.75152	5.56e-06	0.0241	TTTAATTCTTAATTTTGTTAAATT
1	ATTACATTTGMGTTTTGTTAMTAT	NC_012152.1_cp32_10	25788	25811	-	7.65455	8.27e-06	0.0318	ATTACATTTTTAATTAATTTTTAT
1	ATTACATTTGMGTTTTGTTAMTAT	NC_012152.1_cp32_10	12063	12086	-	6.87273	1.14e-05	0.0396	TTCAAATTCGGGTATTGTAACAAT
1	ATTACATTTGMGTTTTGTTAMTAT	NC_012152.1_cp32_10	8306	8329	-	6.25455	1.47e-05	0.0464	ATAAGTTTTATTTTTAGTTAAAAT
1	ATTACATTTGMGTTTTGTTAMTAT	NC_012152.1_cp32_10	19826	19849	-	5.69091	1.81e-05	0.0487	ATTTCTTTTAATTTTTTTTGTTTT
1	ATTACATTTGMGTTTTGTTAMTAT	NC_012152.1_cp32_10	9326	9349	-	5.6303	1.84e-05	0.0487	TTTACTTTTTGCTTTTGATTCTTT
1	ATTACATTTGMGTTTTGTTAMTAT	NC_012152.1_cp32_10	21381	21404	-	5.44242	1.97e-05	0.0487	ATTGCTTATGAGTATTGTTTTTCT
1	ATTACATTTGMGTTTTGTTAMTAT	NC_012152.1_cp32_10	25959	25982	-	5.10909	2.21e-05	0.0489	ATTAAATTTCAAGGTCTTTGCTAT
1	ATTACATTTGMGTTTTGTTAMTAT	NC_012152.1_cp32_10	25224	25247	+	4.9697	2.33e-05	0.0489	TTTAAATTTGTGTTTGGTTTTTTG
1	ATTACATTTGMGTTTTGTTAMTAT	NC_012152.1_cp32_10	19389	19412	-	4.86667	2.42e-05	0.0489	ATTAGTTGTAACTTTTAATACTTT
1	ATTACATTTGMGTTTTGTTAMTAT	NC_012152.1_cp32_10	19910	19933	-	4.74545	2.54e-05	0.0489	TTTTCGTATACTTTTTGTAAATTT
1	ATTACATTTGMGTTTTGTTAMTAT	NC_012152.1_cp32_10	2761	2784	-	4.04848	3.36e-05	0.0567	ATTGATTTTGAATATTTTTTAAAT
1	ATTACATTTGMGTTTTGTTAMTAT	NC_012152.1_cp32_10	16695	16718	+	3.88485	3.57e-05	0.0567	ATTTGATATAAAATTTGATAATCT
1	ATTACATTTGMGTTTTGTTAMTAT	NC_012152.1_cp32_10	906	929	+	3.64242	3.9e-05	0.0567	ATTAAATACGACCTTAGTTACTTA
1	ATTACATTTGMGTTTTGTTAMTAT	NC_012152.1_cp32_10	22899	22922	+	3.53333	4.06e-05	0.0567	ATTAAACCCTAACTTTATTAAAAT
1	ATTACATTTGMGTTTTGTTAMTAT	NC_012152.1_cp32_10	6552	6575	-	3.38788	4.27e-05	0.0567	TGTAGAAGTTAATTTTATTAATAT
1	ATTACATTTGMGTTTTGTTAMTAT	NC_012152.1_cp32_10	5904	5927	+	3.27879	4.42e-05	0.0567	AGTAGTTCTGAGTTTAGAGAATAT
1	ATTACATTTGMGTTTTGTTAMTAT	NC_012152.1_cp32_10	26734	26757	+	3.27273	4.43e-05	0.0567	ATTACATTTTCAGGAGATAAAATT
1	ATTACATTTGMGTTTTGTTAMTAT	NC_012152.1_cp32_10	19304	19327	-	3.19394	4.55e-05	0.0567	TTTAGATTTTCATTATAGTAATAG
1	ATTACATTTGMGTTTTGTTAMTAT	NC_012152.1_cp32_10	10910	10933	+	3.09091	4.71e-05	0.0567	AAAACATTTGAATTGGAAAAATAT
1	ATTACATTTGMGTTTTGTTAMTAT	NC_012152.1_cp32_10	19801	19824	-	3.06667	4.74e-05	0.0567	CTTTCATGCAAGATTTTTTTATAT
1	ATTACATTTGMGTTTTGTTAMTAT	NC_012152.1_cp32_10	18281	18304	+	3.06061	4.75e-05	0.0567	ATAGAATTTACGTTTTCATAATTA
1	ATTACATTTGMGTTTTGTTAMTAT	NC_012152.1_cp32_10	25098	25121	+	2.89091	5.02e-05	0.0579	ATTAGATTTTAAATTTGAAATAAA
1	ATTACATTTGMGTTTTGTTAMTAT	NC_012152.1_cp32_10	29072	29095	-	2.67879	5.37e-05	0.06	ATCACATTTTTTTGTTTTAAAGTT
1	ATTACATTTGMGTTTTGTTAMTAT	NC_012152.1_cp32_10	2122	2145	-	2.46667	5.78e-05	0.0625	ATTAGATTTTTATCTTTAAAATCT
1	ATTACATTTGMGTTTTGTTAMTAT	NC_012152.1_cp32_10	18605	18628	+	2.35152	6.02e-05	0.0631	ATAACATTTTCAATTTCTTCTACT
1	ATTACATTTGMGTTTTGTTAMTAT	NC_012152.1_cp32_10	18629	18652	+	2.17576	6.42e-05	0.0635	ATTTCATTGAAATTCTGATATTTG
1	ATTACATTTGMGTTTTGTTAMTAT	NC_012152.1_cp32_10	26265	26288	-	2.17576	6.42e-05	0.0635	TTTCCTTTTAAATTTTGTTCTAAA
1	ATTACATTTGMGTTTTGTTAMTAT	NC_012152.1_cp32_10	78	101	-	1.83636	7.28e-05	0.0701	TTTATCTATTAGTTTTGTTTTTCT
1	ATTACATTTGMGTTTTGTTAMTAT	NC_012152.1_cp32_10	12643	12666	+	1.66061	7.78e-05	0.0702	ATTACTTTTAAAACTGTTGAAAAT
1	ATTACATTTGMGTTTTGTTAMTAT	NC_012152.1_cp32_10	26961	26984	-	1.60606	7.94e-05	0.0702	ATTTTTTTTGCATTTTGTTCTGAA
1	ATTACATTTGMGTTTTGTTAMTAT	NC_012152.1_cp32_10	20146	20169	-	1.55758	8.09e-05	0.0702	ATTCTATTTTCTTTTGGTTATTCA
1	ATTACATTTGMGTTTTGTTAMTAT	NC_012152.1_cp32_10	22274	22297	+	1.55152	8.11e-05	0.0702	AATAGATTTTGTTTTTCTTCATAA
1	ATTACATTTGMGTTTTGTTAMTAT	NC_012152.1_cp32_10	23046	23069	-	1.41818	8.51e-05	0.0718	AAAATAGTTGGGTTTATTTAAATT
1	ATTACATTTGMGTTTTGTTAMTAT	NC_012152.1_cp32_10	6884	6907	-	1.13939	9.39e-05	0.0742	TTTCCATTCTCTTTTTCTAAAGTT
1	ATTACATTTGMGTTTTGTTAMTAT	NC_012152.1_cp32_10	5003	5026	-	1.13333	9.41e-05	0.0742	TTCAGAATGAAGTTTTGTTACCAA
1	ATTACATTTGMGTTTTGTTAMTAT	NC_012152.1_cp32_10	11128	11151	-	1.12727	9.43e-05	0.0742	AGTACAATTTTTGTTCGTTTAGAT
# FIMO (Find Individual Motif Occurrences): Version 5.5.5 compiled on Dec 6 2023 at 19:32:37
# The format of this file is described at https://meme-suite.org/meme/doc/fimo-output-format.html#tsv_results.
# fimo --oc . --verbosity 1 --bgfile --nrdb-- --thresh 1.0E-4 motifs.meme NC_012152.1_cp32_10.fa
