## Supplementary material for "Characterization and genomic analysis of the Lyme disease spirochete bacteriophage ϕBB-1": Supp data file 1: fimo_motif5_cp32-13.tsv

motif_id	motif_alt_id	sequence_name	start	stop	strand	score	p-value	q-value	matched_sequence
1	ATTACATTTGMGTTTTGTTAMTAT	NC_012156.1_cp32_13	26382	26405	+	39.8182	5.07e-14	1.76e-09	ATTACATTTGCGTTTTGTTAATAT
1	ATTACATTTGMGTTTTGTTAMTAT	NC_012156.1_cp32_13	20594	20617	-	11.9515	1.42e-06	0.0247	CTTACATTTACCCTTTTTTACTGT
1	ATTACATTTGMGTTTTGTTAMTAT	NC_012156.1_cp32_13	8299	8322	-	9.13333	4.73e-06	0.0465	ATAAGTTTTGTTTTTAGTTAAAAT
1	ATTACATTTGMGTTTTGTTAMTAT	NC_012156.1_cp32_13	19347	19370	-	8.75152	5.56e-06	0.0465	TTTAATTATTAATTTTGTTAAATT
1	ATTACATTTGMGTTTTGTTAMTAT	NC_012156.1_cp32_13	18758	18781	+	7.4	9.16e-06	0.0465	ATTTCATTGAAATTTTGATATTTA
1	ATTACATTTGMGTTTTGTTAMTAT	NC_012156.1_cp32_13	24940	24963	-	7.24242	9.76e-06	0.0465	ACTAAATTCGCGTTTCTTAAATAG
1	ATTACATTTGMGTTTTGTTAMTAT	NC_012156.1_cp32_13	12067	12090	-	6.87273	1.14e-05	0.0465	TTCAAATTCGGGTATTGTAACAAT
1	ATTACATTTGMGTTTTGTTAMTAT	NC_012156.1_cp32_13	22170	22193	+	6.56364	1.3e-05	0.0465	TTTATATTTGCGTCTTTATAAAAA
1	ATTACATTTGMGTTTTGTTAMTAT	NC_012156.1_cp32_13	28127	28150	+	5.97576	1.63e-05	0.0465	TTTAGAGTAACAATTTGTTAATTT
1	ATTACATTTGMGTTTTGTTAMTAT	NC_012156.1_cp32_13	25987	26010	+	5.75758	1.76e-05	0.0465	AATGCATTTTGGTATTCTTGAAAT
1	ATTACATTTGMGTTTTGTTAMTAT	NC_012156.1_cp32_13	20113	20136	-	5.69091	1.81e-05	0.0465	ATTTCTTTTAATTTTTTTTGTTTT
1	ATTACATTTGMGTTTTGTTAMTAT	NC_012156.1_cp32_13	9319	9342	-	5.6303	1.84e-05	0.0465	TTTACTTTTTGCTTTTGATTCTTT
1	ATTACATTTGMGTTTTGTTAMTAT	NC_012156.1_cp32_13	14809	14832	+	5.59394	1.87e-05	0.0465	ACTACACTTTATTCTTCTGACTAT
1	ATTACATTTGMGTTTTGTTAMTAT	NC_012156.1_cp32_13	17457	17480	-	5.24848	2.1e-05	0.0465	AGTACATTTATTTTTGTTTTCATT
1	ATTACATTTGMGTTTTGTTAMTAT	NC_012156.1_cp32_13	26115	26138	-	5.06667	2.25e-05	0.0465	ATTACATTTTTCATCTATTTTTAT
1	ATTACATTTGMGTTTTGTTAMTAT	NC_012156.1_cp32_13	25951	25974	+	5.04242	2.27e-05	0.0465	ATTTTATTTTCATTTTCTAGAATT
1	ATTACATTTGMGTTTTGTTAMTAT	NC_012156.1_cp32_13	20197	20220	-	4.74545	2.54e-05	0.0465	CTTTCGTATACTTTTTGTAAATTT
1	ATTACATTTGMGTTTTGTTAMTAT	NC_012156.1_cp32_13	26790	26813	-	4.46061	2.85e-05	0.0465	AATTCTTTTATTTTTTGTTCAATT
1	ATTACATTTGMGTTTTGTTAMTAT	NC_012156.1_cp32_13	27570	27593	-	4.35152	2.98e-05	0.0465	ATTAAATCAAAAATTTGTAAATAA
1	ATTACATTTGMGTTTTGTTAMTAT	NC_012156.1_cp32_13	27631	27654	+	4.24242	3.11e-05	0.0465	ATTTAATTTTCACTTTACTAATGT
1	ATTACATTTGMGTTTTGTTAMTAT	NC_012156.1_cp32_13	28130	28153	-	4.18182	3.19e-05	0.0465	ACTAAATTAACAAATTGTTACTCT
1	ATTACATTTGMGTTTTGTTAMTAT	NC_012156.1_cp32_13	22001	22024	-	4.08485	3.31e-05	0.0465	TTCGCAATTGATTTTTATAACTTT
1	ATTACATTTGMGTTTTGTTAMTAT	NC_012156.1_cp32_13	16702	16725	+	3.88485	3.57e-05	0.0465	ATTTGATATAAAATTTGATAATCT
1	ATTACATTTGMGTTTTGTTAMTAT	NC_012156.1_cp32_13	21113	21136	-	3.81818	3.67e-05	0.0465	TTATTATTTTAGGTTTTTTATTAT
1	ATTACATTTGMGTTTTGTTAMTAT	NC_012156.1_cp32_13	18413	18436	+	3.70303	3.82e-05	0.0465	ATAGAATTTGTGTTTTCATAATTA
1	ATTACATTTGMGTTTTGTTAMTAT	NC_012156.1_cp32_13	906	929	+	3.64242	3.9e-05	0.0465	ATTAAATACGATCTTAGTTACTTA
1	ATTACATTTGMGTTTTGTTAMTAT	NC_012156.1_cp32_13	15364	15387	-	3.60606	3.96e-05	0.0465	ATTACCATTGCCATTCTTAAAAAT
1	ATTACATTTGMGTTTTGTTAMTAT	NC_012156.1_cp32_13	19098	19121	-	3.55758	4.03e-05	0.0465	ATTATTTTTGATATATGTTTATGT
1	ATTACATTTGMGTTTTGTTAMTAT	NC_012156.1_cp32_13	21209	21232	+	3.55758	4.03e-05	0.0465	TTAATAATAAAGTTTTGTTAATTG
1	ATTACATTTGMGTTTTGTTAMTAT	NC_012156.1_cp32_13	22418	22441	-	3.41212	4.24e-05	0.0465	ATTTTTTTAAAAGTTTGTTAATTA
1	ATTACATTTGMGTTTTGTTAMTAT	NC_012156.1_cp32_13	6791	6814	-	3.38788	4.27e-05	0.0465	ATTAACTTTGATTTTAGCTGTTTT
1	ATTACATTTGMGTTTTGTTAMTAT	NC_012156.1_cp32_13	5894	5917	+	3.27879	4.42e-05	0.0465	AGTAGTTCTGAGTTTAGAGAATAT
1	ATTACATTTGMGTTTTGTTAMTAT	NC_012156.1_cp32_13	19591	19614	-	3.19394	4.55e-05	0.0465	TTTAAATTTTCATTATAGTAATAG
1	ATTACATTTGMGTTTTGTTAMTAT	NC_012156.1_cp32_13	7372	7395	-	3.13333	4.64e-05	0.0465	TTAATTTTTGCAGTTCGTAACTTT
1	ATTACATTTGMGTTTTGTTAMTAT	NC_012156.1_cp32_13	20088	20111	-	3.06667	4.74e-05	0.0465	CTTTCATGCAAGATTTTTTTATAT
1	ATTACATTTGMGTTTTGTTAMTAT	NC_012156.1_cp32_13	10919	10942	+	2.87273	5.05e-05	0.0465	AAAACATTTGCATTGGAAAAATAT
1	ATTACATTTGMGTTTTGTTAMTAT	NC_012156.1_cp32_13	23204	23227	-	2.72727	5.29e-05	0.0465	AATAAATAAAAGCTTTATTAAATT
1	ATTACATTTGMGTTTTGTTAMTAT	NC_012156.1_cp32_13	26090	26113	+	2.69697	5.34e-05	0.0465	GTTACTTTTAAATTAAGTAAAAGT
1	ATTACATTTGMGTTTTGTTAMTAT	NC_012156.1_cp32_13	26286	26309	-	2.67879	5.37e-05	0.0465	ATTAAATTTCAAAGTCTTTGCTAT
1	ATTACATTTGMGTTTTGTTAMTAT	NC_012156.1_cp32_13	28870	28893	-	2.67879	5.37e-05	0.0465	ATCACATTTTTTTGTTTTAAAGTT
1	ATTACATTTGMGTTTTGTTAMTAT	NC_012156.1_cp32_13	19676	19699	-	2.52121	5.67e-05	0.0473	ATTCGTTGTGACTTTTAATACTTT
1	ATTACATTTGMGTTTTGTTAMTAT	NC_012156.1_cp32_13	13212	13235	-	2.49091	5.73e-05	0.0473	CTTTAAATTCGGGGTTGTTAATAT
1	ATTACATTTGMGTTTTGTTAMTAT	NC_012156.1_cp32_13	21856	21879	-	1.99394	6.86e-05	0.0545	AGTACGTTAGCATACTTTTATTAT
1	ATTACATTTGMGTTTTGTTAMTAT	NC_012156.1_cp32_13	17177	17200	-	1.9697	6.92e-05	0.0545	ATCCCCTTTCTTTATTATTAATAT
1	ATTACATTTGMGTTTTGTTAMTAT	NC_012156.1_cp32_13	78	101	-	1.83636	7.28e-05	0.0552	TTTATCTATTAGTTTTGTTTTTCT
1	ATTACATTTGMGTTTTGTTAMTAT	NC_012156.1_cp32_13	12255	12278	+	1.81818	7.33e-05	0.0552	ATTAAATTTAATCTCTGACACTGT
1	ATTACATTTGMGTTTTGTTAMTAT	NC_012156.1_cp32_13	27973	27996	+	1.70909	7.63e-05	0.0556	AAAATATTTGTTTTTGATTCATAT
1	ATTACATTTGMGTTTTGTTAMTAT	NC_012156.1_cp32_13	27272	27295	-	1.68485	7.7e-05	0.0556	ATTATAATTTATGATTGTAAAAAA
1	ATTACATTTGMGTTTTGTTAMTAT	NC_012156.1_cp32_13	9044	9067	-	1.56364	8.07e-05	0.056	GATATTTTTCCATTTTGGAAATAT
1	ATTACATTTGMGTTTTGTTAMTAT	NC_012156.1_cp32_13	20433	20456	-	1.55758	8.09e-05	0.056	ATTCTATTTTCTTTTGGTTATTCA
1	ATTACATTTGMGTTTTGTTAMTAT	NC_012156.1_cp32_13	15181	15204	-	1.42424	8.49e-05	0.0577	CCTTCATTTTAATTTTCTTATTTA
1	ATTACATTTGMGTTTTGTTAMTAT	NC_012156.1_cp32_13	9441	9464	+	1.2	9.2e-05	0.0613	AGGCCTTTTAGGTTTTGCTAAAAA
1	ATTACATTTGMGTTTTGTTAMTAT	NC_012156.1_cp32_13	22207	22230	-	1.12727	9.43e-05	0.0616	TTTAATTTCTTCTTTTGTTAAATC
# FIMO (Find Individual Motif Occurrences): Version 5.5.5 compiled on Dec 6 2023 at 19:32:37
# The format of this file is described at https://meme-suite.org/meme/doc/fimo-output-format.html#tsv_results.
# fimo --oc . --verbosity 1 --bgfile --nrdb-- --thresh 1.0E-4 motifs.meme NC_012156.1_cp32_13.fa
