## Supplementary material for "Characterization and genomic analysis of the Lyme disease spirochete bacteriophage ϕBB-1": Supp data file 1: fimo_motif5_lp17.tsv

motif_id	motif_alt_id	sequence_name	start	stop	strand	score	p-value	q-value	matched_sequence
1	ATTACATTTGMGTTTTGTTAMTAT	lp17_DRF_h_h	17938	17961	+	11.2545	1.95e-06	0.00811	AATATTTGTTAGGTTTGTTACTTT
1	ATTACATTTGMGTTTTGTTAMTAT	lp17_DRF_h_h	14281	14304	-	10.9333	2.21e-06	0.00811	ATAACTTTTTAGTTCTTTTTATAT
1	ATTACATTTGMGTTTTGTTAMTAT	lp17_DRF_h_h	16706	16729	+	10.8303	2.3e-06	0.00811	TTTACTTTTATTTTTTATAAATAT
1	ATTACATTTGMGTTTTGTTAMTAT	lp17_DRF_h_h	5422	5445	+	10.5818	2.53e-06	0.00811	ATTACATTCATTTATTATTAGAAT
1	ATTACATTTGMGTTTTGTTAMTAT	lp17_DRF_h_h	5831	5854	-	10.5818	2.53e-06	0.00811	ATTACATTCATTTATTATTAGAAT
1	ATTACATTTGMGTTTTGTTAMTAT	lp17_DRF_h_h	5010	5033	+	9.24848	4.5e-06	0.012	ATTACAATTACTATTTTTTAAAAA
1	ATTACATTTGMGTTTTGTTAMTAT	lp17_DRF_h_h	13451	13474	-	8.57576	5.94e-06	0.0136	ATTTCTTTTGGTTGGTGTTAAAAT
1	ATTACATTTGMGTTTTGTTAMTAT	lp17_DRF_h_h	9536	9559	-	7.3697	9.27e-06	0.0173	ATTATTTTTTATTTTTATTATCAT
1	ATTACATTTGMGTTTTGTTAMTAT	lp17_DRF_h_h	9750	9773	-	7.15152	1.01e-05	0.0173	AATATGTTTTAAGTTTGTTAGATT
1	ATTACATTTGMGTTTTGTTAMTAT	lp17_DRF_h_h	10626	10649	-	6.6	1.28e-05	0.0173	ATTAATTTTGATTAATTTTAATTT
1	ATTACATTTGMGTTTTGTTAMTAT	lp17_DRF_h_h	12017	12040	+	6.28485	1.46e-05	0.0173	TTTAGATTTTCATTTTTCTTATTT
1	ATTACATTTGMGTTTTGTTAMTAT	lp17_DRF_h_h	1200	1223	-	6.24242	1.48e-05	0.0173	AGTCCATCTGTTTTTTCTTAACAT
1	ATTACATTTGMGTTTTGTTAMTAT	lp17_DRF_h_h	6225	6248	-	6.1697	1.52e-05	0.0173	ATTAAGTCTGAAATTTATAAAAAT
1	ATTACATTTGMGTTTTGTTAMTAT	lp17_DRF_h_h	12784	12807	-	5.90909	1.67e-05	0.0173	TTTATAATTGACTTTTTTAAAATT
1	ATTACATTTGMGTTTTGTTAMTAT	lp17_DRF_h_h	17039	17062	-	5.65455	1.83e-05	0.0173	CTTACCTTGGTTTTTTATTTCTTT
1	ATTACATTTGMGTTTTGTTAMTAT	lp17_DRF_h_h	12180	12203	+	5.61818	1.85e-05	0.0173	ATAATATTTTATTTTTTTAATTTT
1	ATTACATTTGMGTTTTGTTAMTAT	lp17_DRF_h_h	10930	10953	+	5.18788	2.15e-05	0.0173	AATAAAAATGATTTTTATTATTAT
1	ATTACATTTGMGTTTTGTTAMTAT	lp17_DRF_h_h	905	928	+	5.0303	2.28e-05	0.0173	ATTAAAATTGCTGTATTTAAATTT
1	ATTACATTTGMGTTTTGTTAMTAT	lp17_DRF_h_h	6313	6336	+	4.92727	2.37e-05	0.0173	ATAAAACTTTTATATTCTTAATAT
1	ATTACATTTGMGTTTTGTTAMTAT	lp17_DRF_h_h	10632	10655	-	4.70303	2.58e-05	0.0173	ATAGCAATTAATTTTGATTAATTT
1	ATTACATTTGMGTTTTGTTAMTAT	lp17_DRF_h_h	1443	1466	+	4.68485	2.6e-05	0.0173	ATTCCAATTTAGATTTGAGGCAAT
1	ATTACATTTGMGTTTTGTTAMTAT	lp17_DRF_h_h	8381	8404	-	4.56364	2.73e-05	0.0173	ATTAACTTTTTGGTTGTTTGCTTT
1	ATTACATTTGMGTTTTGTTAMTAT	lp17_DRF_h_h	14414	14437	-	4.53333	2.77e-05	0.0173	ATCACATATTAATTACTTTAATCT
1	ATTACATTTGMGTTTTGTTAMTAT	lp17_DRF_h_h	10511	10534	-	4.49091	2.81e-05	0.0173	ATTTCTATATTGTTTTTTTAAATT
1	ATTACATTTGMGTTTTGTTAMTAT	lp17_DRF_h_h	17599	17622	+	4.48485	2.82e-05	0.0173	ATGTCTTTTTAGCTATGTTATTTT
1	ATTACATTTGMGTTTTGTTAMTAT	lp17_DRF_h_h	12889	12912	+	4.41818	2.9e-05	0.0173	ATTATAGTTTATTGTTATTTCTTT
1	ATTACATTTGMGTTTTGTTAMTAT	lp17_DRF_h_h	5280	5303	+	4.35152	2.98e-05	0.0173	AGTATATTTAAAGGTAATTAATTT
1	ATTACATTTGMGTTTTGTTAMTAT	lp17_DRF_h_h	8581	8604	-	4.32121	3.01e-05	0.0173	ATTTGATTTGAATTTGTTAATATT
1	ATTACATTTGMGTTTTGTTAMTAT	lp17_DRF_h_h	13332	13355	+	3.89697	3.56e-05	0.0191	AATGAATTTGATTTTTATCATAAT
1	ATTACATTTGMGTTTTGTTAMTAT	lp17_DRF_h_h	12280	12303	+	3.89091	3.57e-05	0.0191	ATTTCCTTTTAATTTTTTAGTTTT
1	ATTACATTTGMGTTTTGTTAMTAT	lp17_DRF_h_h	1818	1841	+	3.74545	3.77e-05	0.0192	ATAAGTTCTTAATTTTTTTATTAT
1	ATTACATTTGMGTTTTGTTAMTAT	lp17_DRF_h_h	12188	12211	+	3.66061	3.88e-05	0.0192	TTATTTTTTTAATTTTGTAAATAT
1	ATTACATTTGMGTTTTGTTAMTAT	lp17_DRF_h_h	12255	12278	+	3.57576	4e-05	0.0192	GTTAAATTTTGGTTTTTTCCCCAT
1	ATTACATTTGMGTTTTGTTAMTAT	lp17_DRF_h_h	7001	7024	-	3.50909	4.1e-05	0.0192	TTGACTTTAAAATGTTTTTAATAT
1	ATTACATTTGMGTTTTGTTAMTAT	lp17_DRF_h_h	1930	1953	-	3.44848	4.18e-05	0.0192	TTTTTAATTGATTTTTATAAAAAT
1	ATTACATTTGMGTTTTGTTAMTAT	lp17_DRF_h_h	12002	12025	+	3.27879	4.42e-05	0.0197	AGTTAATTTATGTTTTTTAGATTT
1	ATTACATTTGMGTTTTGTTAMTAT	lp17_DRF_h_h	12452	12475	+	3.13939	4.63e-05	0.02	ATTTCTTCTGCAGTTGGTTCATAA
1	ATTACATTTGMGTTTTGTTAMTAT	lp17_DRF_h_h	4932	4955	+	3.07879	4.72e-05	0.02	ATTGAGTTTGTATTTTTTAAAGTT
1	ATTACATTTGMGTTTTGTTAMTAT	lp17_DRF_h_h	11905	11928	+	2.93939	4.94e-05	0.02	AATAAATCGAGGATTTGTTTCTAT
1	ATTACATTTGMGTTTTGTTAMTAT	lp17_DRF_h_h	10809	10832	-	2.90303	4.99e-05	0.02	TTTACAATCTAATTTTAAAAAATT
1	ATTACATTTGMGTTTTGTTAMTAT	lp17_DRF_h_h	15482	15505	+	2.66667	5.39e-05	0.0211	TCTAAATTTGCTTTTCGTGATAAT
1	ATTACATTTGMGTTTTGTTAMTAT	lp17_DRF_h_h	8839	8862	-	2.41818	5.88e-05	0.0219	GTTACATTTGAAGCTTGGTTTAAG
1	ATTACATTTGMGTTTTGTTAMTAT	lp17_DRF_h_h	14185	14208	+	2.41818	5.88e-05	0.0219	CTAAATCTTAAGTTTTATTGCTAT
1	ATTACATTTGMGTTTTGTTAMTAT	lp17_DRF_h_h	15691	15714	+	2.18788	6.39e-05	0.0233	ATAATAATTTTGTTATTTAAATTT
1	ATTACATTTGMGTTTTGTTAMTAT	lp17_DRF_h_h	9095	9118	+	1.98182	6.89e-05	0.0236	AATATATTAGAAGATTCTTATAAT
1	ATTACATTTGMGTTTTGTTAMTAT	lp17_DRF_h_h	6653	6676	+	1.92727	7.03e-05	0.0236	AGCAATTGAGAGTTTTGCTAAAAT
1	ATTACATTTGMGTTTTGTTAMTAT	lp17_DRF_h_h	5274	5297	-	1.88485	7.15e-05	0.0236	ATTACCTTTAAATATACTTCTTTT
1	ATTACATTTGMGTTTTGTTAMTAT	lp17_DRF_h_h	10331	10354	-	1.82424	7.32e-05	0.0236	TTTATATTTTTCTATTGCCAATTT
1	ATTACATTTGMGTTTTGTTAMTAT	lp17_DRF_h_h	18127	18150	+	1.79394	7.4e-05	0.0236	TATATATTTTTCTTTTGTATATTT
1	ATTACATTTGMGTTTTGTTAMTAT	lp17_DRF_h_h	11405	11428	-	1.74545	7.53e-05	0.0236	TTTGCATTTCTTATTCGTTTATAT
1	ATTACATTTGMGTTTTGTTAMTAT	lp17_DRF_h_h	8023	8046	+	1.68485	7.7e-05	0.0236	ATTTGAACTTAATTTTGAAAAAAT
1	ATTACATTTGMGTTTTGTTAMTAT	lp17_DRF_h_h	14160	14183	-	1.63636	7.85e-05	0.0236	ATTGCATTTATATCTTTATTATAC
1	ATTACATTTGMGTTTTGTTAMTAT	lp17_DRF_h_h	10793	10816	-	1.57576	8.03e-05	0.0236	AAAAAATTTTAGTTTGGTTGGTAA
1	ATTACATTTGMGTTTTGTTAMTAT	lp17_DRF_h_h	10009	10032	-	1.53939	8.14e-05	0.0236	ACTATTTTTTTATCTTTTAAATAT
1	ATTACATTTGMGTTTTGTTAMTAT	lp17_DRF_h_h	10652	10675	-	1.52121	8.2e-05	0.0236	AATACTTTTTATATATGTAAATAG
1	ATTACATTTGMGTTTTGTTAMTAT	lp17_DRF_h_h	6382	6405	-	1.51515	8.22e-05	0.0236	TTTTAATTTTAGCTTGTTTAAATT
1	ATTACATTTGMGTTTTGTTAMTAT	lp17_DRF_h_h	2625	2648	+	1.33939	8.75e-05	0.0246	ATGAAATTAGACGATATTTACTAT
1	ATTACATTTGMGTTTTGTTAMTAT	lp17_DRF_h_h	9286	9309	-	1.08485	9.57e-05	0.0265	ATTATTTTTTTTGCTTGTTCAATT
1	ATTACATTTGMGTTTTGTTAMTAT	lp17_DRF_h_h	13758	13781	-	1.03636	9.72e-05	0.0265	AGTTTATTTTCGTTGTTTTTTTAT
# FIMO (Find Individual Motif Occurrences): Version 5.5.5 compiled on Dec 6 2023 at 19:32:37
# The format of this file is described at https://meme-suite.org/meme/doc/fimo-output-format.html#tsv_results.
# fimo --oc . --verbosity 1 --bgfile --nrdb-- --thresh 1.0E-4 motifs.meme lp17_DRF_h_h.fa
