## Supplementary material for "Characterization and genomic analysis of the Lyme disease spirochete bacteriophage ϕBB-1": Supp data file 1: fimo_motif5_lp54.tsv

motif_id	motif_alt_id	sequence_name	start	stop	strand	score	p-value	q-value	matched_sequence
1	ATTACATTTGMGTTTTGTTAMTAT	lp54_DRF_h_h	46246	46269	+	11.3152	1.91e-06	0.042	AATATATTCTCCTTTTGTAAAAAT
1	ATTACATTTGMGTTTTGTTAMTAT	lp54_DRF_h_h	15097	15120	-	10.2424	2.88e-06	0.042	AAAAAATTTATGTTTTGTAAATAC
1	ATTACATTTGMGTTTTGTTAMTAT	lp54_DRF_h_h	22382	22405	+	9.56364	3.89e-06	0.042	TTAACATTTGTGTTTAGTGAAAAA
1	ATTACATTTGMGTTTTGTTAMTAT	lp54_DRF_h_h	51617	51640	+	9.19394	4.61e-06	0.042	AATATATTTCAATTTGTTTAATTT
1	ATTACATTTGMGTTTTGTTAMTAT	lp54_DRF_h_h	11654	11677	+	8.73939	5.59e-06	0.042	ATTAAATATACTTTTTTTTTATTT
1	ATTACATTTGMGTTTTGTTAMTAT	lp54_DRF_h_h	15818	15841	+	8.50909	6.09e-06	0.042	ATAATAATTACATTTTATAACTTT
1	ATTACATTTGMGTTTTGTTAMTAT	lp54_DRF_h_h	39554	39577	-	7.93333	7.45e-06	0.042	GTTAAATTTTAATTTTAAAAAAAT
1	ATTACATTTGMGTTTTGTTAMTAT	lp54_DRF_h_h	41705	41728	-	7.56364	8.56e-06	0.042	ATTACATAAGATGTTGTTTAAATT
1	ATTACATTTGMGTTTTGTTAMTAT	lp54_DRF_h_h	21059	21082	+	7.46061	8.93e-06	0.042	ATTAAATTTTCATTAGGAGAATAT
1	ATTACATTTGMGTTTTGTTAMTAT	lp54_DRF_h_h	12553	12576	-	7.45455	8.95e-06	0.042	ATTTCGTTTTTGTTTTTATATTTT
1	ATTACATTTGMGTTTTGTTAMTAT	lp54_DRF_h_h	42465	42488	-	7.19394	9.96e-06	0.042	TTTACAAGCAAGTATTATTACTTT
1	ATTACATTTGMGTTTTGTTAMTAT	lp54_DRF_h_h	9384	9407	+	6.94545	1.11e-05	0.042	TTTCTATTTGTTATTTGTTAATCT
1	ATTACATTTGMGTTTTGTTAMTAT	lp54_DRF_h_h	14877	14900	-	6.56364	1.3e-05	0.042	ATTTCATTTTCGTTTATTTCTTAA
1	ATTACATTTGMGTTTTGTTAMTAT	lp54_DRF_h_h	44688	44711	+	6.50909	1.33e-05	0.042	AGTTTATTTTCGTTTTTTAAATAA
1	ATTACATTTGMGTTTTGTTAMTAT	lp54_DRF_h_h	15356	15379	+	6.18788	1.51e-05	0.042	ATTATATTTAAAAATTGTGTATTT
1	ATTACATTTGMGTTTTGTTAMTAT	lp54_DRF_h_h	25723	25746	-	5.78788	1.75e-05	0.042	TTCACTTTTGGGTTTTACCAAAAT
1	ATTACATTTGMGTTTTGTTAMTAT	lp54_DRF_h_h	9417	9440	+	5.46061	1.96e-05	0.042	ATTATACTTGTATTAAGTTATATT
1	ATTACATTTGMGTTTTGTTAMTAT	lp54_DRF_h_h	33161	33184	-	5.3697	2.02e-05	0.042	ATCACTTTTGGGTCTTTTCAAACT
1	ATTACATTTGMGTTTTGTTAMTAT	lp54_DRF_h_h	46001	46024	-	5.02424	2.28e-05	0.042	ATTAATTTTAAATTTTAATTAATT
1	ATTACATTTGMGTTTTGTTAMTAT	lp54_DRF_h_h	17449	17472	+	5.01212	2.29e-05	0.042	TTTAAGTTTTATTTTTATTATTTT
1	ATTACATTTGMGTTTTGTTAMTAT	lp54_DRF_h_h	9335	9358	-	4.89697	2.4e-05	0.042	ACTTCAATTAAGTTTGGTTTTAAT
1	ATTACATTTGMGTTTTGTTAMTAT	lp54_DRF_h_h	35586	35609	-	4.89697	2.4e-05	0.042	CTAAGATTCGTCTTTTGTTGCATT
1	ATTACATTTGMGTTTTGTTAMTAT	lp54_DRF_h_h	26667	26690	+	4.81212	2.48e-05	0.042	AGAACAATTAAGTTTGGTTATTTA
1	ATTACATTTGMGTTTTGTTAMTAT	lp54_DRF_h_h	47851	47874	+	4.7697	2.52e-05	0.042	ATTTCTTTTAATTTTTCTATATTT
1	ATTACATTTGMGTTTTGTTAMTAT	lp54_DRF_h_h	16079	16102	+	4.69091	2.6e-05	0.042	TTTTCCTTTAACTCTTATTAATTT
1	ATTACATTTGMGTTTTGTTAMTAT	lp54_DRF_h_h	15780	15803	-	4.60606	2.68e-05	0.042	ATTAAATATCCTTTTTGATGTTAT
1	ATTACATTTGMGTTTTGTTAMTAT	lp54_DRF_h_h	48854	48877	+	4.52121	2.78e-05	0.042	ATTATTTATGAGTTTTTCAAGAAT
1	ATTACATTTGMGTTTTGTTAMTAT	lp54_DRF_h_h	24522	24545	-	4.46667	2.84e-05	0.042	ATTAAATTTAAAATCTTGTAAATT
1	ATTACATTTGMGTTTTGTTAMTAT	lp54_DRF_h_h	25466	25489	-	4.35758	2.97e-05	0.042	TTTCCATTTTAAATTCGTTAATCA
1	ATTACATTTGMGTTTTGTTAMTAT	lp54_DRF_h_h	46762	46785	+	4.34545	2.98e-05	0.042	ATCATATTTGTGTTTTCGTGATTA
1	ATTACATTTGMGTTTTGTTAMTAT	lp54_DRF_h_h	9329	9352	-	4.30909	3.03e-05	0.042	ATTAAGTTTGGTTTTAATTAAGTT
1	ATTACATTTGMGTTTTGTTAMTAT	lp54_DRF_h_h	1380	1403	+	4.27273	3.07e-05	0.042	ATTAAATTAAAATGTTCTAAACAT
1	ATTACATTTGMGTTTTGTTAMTAT	lp54_DRF_h_h	27339	27362	-	4.26667	3.08e-05	0.042	TTTAAATTAATTTTTTGTTTAATT
1	ATTACATTTGMGTTTTGTTAMTAT	lp54_DRF_h_h	13851	13874	-	4.25455	3.1e-05	0.042	ATTGAATTTATGTAATGTTAAATA
1	ATTACATTTGMGTTTTGTTAMTAT	lp54_DRF_h_h	18039	18062	+	4.24242	3.11e-05	0.042	TTTACCACTTATTTTTATTAATTT
1	ATTACATTTGMGTTTTGTTAMTAT	lp54_DRF_h_h	41832	41855	+	4.2303	3.13e-05	0.042	TTTTAACTTGCCTTTTGTTAGTGT
1	ATTACATTTGMGTTTTGTTAMTAT	lp54_DRF_h_h	52978	53001	+	4.11515	3.28e-05	0.042	AATATATTTTCGTTATGAATATTT
1	ATTACATTTGMGTTTTGTTAMTAT	lp54_DRF_h_h	31008	31031	+	4.10909	3.28e-05	0.042	AAGAGATTAAAGATTTTTTAAAAT
1	ATTACATTTGMGTTTTGTTAMTAT	lp54_DRF_h_h	49304	49327	+	4.10303	3.29e-05	0.042	ATTTAGTTTGGCTTTTTTCAAAAT
1	ATTACATTTGMGTTTTGTTAMTAT	lp54_DRF_h_h	33874	33897	-	3.9697	3.46e-05	0.042	TCTGGATTTGAATTTTGTGAACTT
1	ATTACATTTGMGTTTTGTTAMTAT	lp54_DRF_h_h	27300	27323	+	3.96364	3.47e-05	0.042	AATTTGTTTGAATTTTTGTAATTT
1	ATTACATTTGMGTTTTGTTAMTAT	lp54_DRF_h_h	8425	8448	-	3.93939	3.5e-05	0.042	ATTTTTTTTCCTTTTTATTTATAT
1	ATTACATTTGMGTTTTGTTAMTAT	lp54_DRF_h_h	9360	9383	+	3.93333	3.51e-05	0.042	ATTATCATTTTATTTTTTTTCAAT
1	ATTACATTTGMGTTTTGTTAMTAT	lp54_DRF_h_h	4993	5016	-	3.90909	3.54e-05	0.042	ATTTCTTTTGTAGATTCTTTAAAT
1	ATTACATTTGMGTTTTGTTAMTAT	lp54_DRF_h_h	18131	18154	-	3.89091	3.57e-05	0.042	ATTTTAATTAAGTTCTTTTAAAAA
1	ATTACATTTGMGTTTTGTTAMTAT	lp54_DRF_h_h	41512	41535	+	3.89091	3.57e-05	0.042	ATTTTATTTAGACTTTTTTGAAAT
1	ATTACATTTGMGTTTTGTTAMTAT	lp54_DRF_h_h	16652	16675	-	3.77576	3.72e-05	0.042	CTAATATTTACAATTTAATAATAT
1	ATTACATTTGMGTTTTGTTAMTAT	lp54_DRF_h_h	36029	36052	+	3.66061	3.88e-05	0.042	ATTGCAGTCAAGTTTTTATACGAA
1	ATTACATTTGMGTTTTGTTAMTAT	lp54_DRF_h_h	8629	8652	-	3.62424	3.93e-05	0.042	ATTTCATTTAATATTTTTAATGAT
1	ATTACATTTGMGTTTTGTTAMTAT	lp54_DRF_h_h	41293	41316	+	3.58788	3.98e-05	0.042	ATGAATTTTACTTATTTTTAAAAT
1	ATTACATTTGMGTTTTGTTAMTAT	lp54_DRF_h_h	43922	43945	+	3.38788	4.27e-05	0.042	CTTCCAAAGTATTTTTGTTAAAAT
1	ATTACATTTGMGTTTTGTTAMTAT	lp54_DRF_h_h	51129	51152	-	3.35152	4.32e-05	0.042	ATAATATTGACTTTATGTTAAAAG
1	ATTACATTTGMGTTTTGTTAMTAT	lp54_DRF_h_h	43704	43727	+	3.34545	4.33e-05	0.042	ATTAAATTTAAATAATGTGTCTAA
1	ATTACATTTGMGTTTTGTTAMTAT	lp54_DRF_h_h	44533	44556	+	3.33939	4.34e-05	0.042	ATTTTATTCAAAATTTGGTCCTTT
1	ATTACATTTGMGTTTTGTTAMTAT	lp54_DRF_h_h	4886	4909	+	3.25455	4.46e-05	0.042	ATTTCTTTTACCTTCTCTTCATTT
1	ATTACATTTGMGTTTTGTTAMTAT	lp54_DRF_h_h	43297	43320	+	3.23636	4.49e-05	0.042	ATTATTTTTTTGTTTTGAAGCCTT
1	ATTACATTTGMGTTTTGTTAMTAT	lp54_DRF_h_h	24722	24745	+	3.20606	4.53e-05	0.042	TCTACTTTTAGAATTTGATAAAAT
1	ATTACATTTGMGTTTTGTTAMTAT	lp54_DRF_h_h	25105	25128	+	3.17576	4.58e-05	0.042	ATTAGATTTTCTGCATTTCAATAT
1	ATTACATTTGMGTTTTGTTAMTAT	lp54_DRF_h_h	16608	16631	+	3.12121	4.66e-05	0.042	ATAACATTATCCTTTTTTTGTATT
1	ATTACATTTGMGTTTTGTTAMTAT	lp54_DRF_h_h	17338	17361	-	3.11515	4.67e-05	0.042	ATTTTATTTTATTTTTCATAAAGT
1	ATTACATTTGMGTTTTGTTAMTAT	lp54_DRF_h_h	52597	52620	-	3.11515	4.67e-05	0.042	AGCAAATTCTTCTTTTGTTAATTC
1	ATTACATTTGMGTTTTGTTAMTAT	lp54_DRF_h_h	50556	50579	-	3.10909	4.68e-05	0.042	AATAGAGATTTGATTTTTTAATAT
1	ATTACATTTGMGTTTTGTTAMTAT	lp54_DRF_h_h	30673	30696	-	3.05455	4.76e-05	0.042	TTTTAAATTTCTTTTTTTTAATTT
1	ATTACATTTGMGTTTTGTTAMTAT	lp54_DRF_h_h	40600	40623	+	3.01818	4.81e-05	0.042	ATTTCTTTGAAATTTTTTAAAGTT
1	ATTACATTTGMGTTTTGTTAMTAT	lp54_DRF_h_h	15834	15857	+	2.85455	5.08e-05	0.042	ATAACTTTTAATGCTTATTACAGT
1	ATTACATTTGMGTTTTGTTAMTAT	lp54_DRF_h_h	13571	13594	-	2.84242	5.1e-05	0.042	ATTACTTTTGTCTCTTTTTTATCC
1	ATTACATTTGMGTTTTGTTAMTAT	lp54_DRF_h_h	19731	19754	+	2.68485	5.36e-05	0.042	CTTCCATTCAAGTTTTAATAGAAA
1	ATTACATTTGMGTTTTGTTAMTAT	lp54_DRF_h_h	51419	51442	-	2.67273	5.38e-05	0.042	ATTACAATCAAGCCCTATTAAACT
1	ATTACATTTGMGTTTTGTTAMTAT	lp54_DRF_h_h	24473	24496	+	2.61212	5.49e-05	0.042	AAGACTTTTAAGTGTCTTTATTAT
1	ATTACATTTGMGTTTTGTTAMTAT	lp54_DRF_h_h	10767	10790	-	2.51515	5.68e-05	0.042	AGTTCCGTTTGATCTTGTTAATTT
1	ATTACATTTGMGTTTTGTTAMTAT	lp54_DRF_h_h	1017	1040	+	2.46667	5.78e-05	0.042	TTTACATTCGCAAATCGGCACAAT
1	ATTACATTTGMGTTTTGTTAMTAT	lp54_DRF_h_h	31445	31468	+	2.45455	5.8e-05	0.042	GAGACTTTTACGCTTTTTTACATT
1	ATTACATTTGMGTTTTGTTAMTAT	lp54_DRF_h_h	47247	47270	+	2.43636	5.84e-05	0.042	ATTAAGCTTGATTTTATTTAGTTT
1	ATTACATTTGMGTTTTGTTAMTAT	lp54_DRF_h_h	50427	50450	+	2.35758	6e-05	0.042	ATTTAGTTTATTTTTTGTCAAAAC
1	ATTACATTTGMGTTTTGTTAMTAT	lp54_DRF_h_h	24408	24431	+	2.33333	6.06e-05	0.042	TTTAAATTTGAGATATGATTTTTT
1	ATTACATTTGMGTTTTGTTAMTAT	lp54_DRF_h_h	34743	34766	-	2.30909	6.11e-05	0.042	ATTGCATTTTTATAAAATTGCTAT
1	ATTACATTTGMGTTTTGTTAMTAT	lp54_DRF_h_h	40615	40638	+	2.30303	6.12e-05	0.042	TTTAAAGTTGAGCTTTTTGGATTT
1	ATTACATTTGMGTTTTGTTAMTAT	lp54_DRF_h_h	11827	11850	-	2.29091	6.15e-05	0.042	AATACAATCAAGTTGTGTTGGAAG
1	ATTACATTTGMGTTTTGTTAMTAT	lp54_DRF_h_h	52110	52133	+	2.22424	6.3e-05	0.042	ATTATTGTTTGGATTTGTAAGTTT
1	ATTACATTTGMGTTTTGTTAMTAT	lp54_DRF_h_h	40086	40109	+	2.14545	6.49e-05	0.042	AATAAATATTATTTTTTTAACCAT
1	ATTACATTTGMGTTTTGTTAMTAT	lp54_DRF_h_h	21227	21250	-	2.12121	6.55e-05	0.042	ATTTTCTTTGAATTTTTAAAATAG
1	ATTACATTTGMGTTTTGTTAMTAT	lp54_DRF_h_h	41128	41151	-	2.12121	6.55e-05	0.042	ATTAATTTCTATTATTTTTAATAA
1	ATTACATTTGMGTTTTGTTAMTAT	lp54_DRF_h_h	12284	12307	-	2.10303	6.59e-05	0.042	TTTACTTAAATATTTTTTTATTAT
1	ATTACATTTGMGTTTTGTTAMTAT	lp54_DRF_h_h	6034	6057	-	2.04242	6.74e-05	0.042	GTTTCAATTTTGATTTGTTTTTTT
1	ATTACATTTGMGTTTTGTTAMTAT	lp54_DRF_h_h	10937	10960	-	2.04242	6.74e-05	0.042	TTTACTTTTCCATCTTTTTCAATT
1	ATTACATTTGMGTTTTGTTAMTAT	lp54_DRF_h_h	47332	47355	-	2.01818	6.8e-05	0.042	ATTGTAATATAGTTATATTATTAT
1	ATTACATTTGMGTTTTGTTAMTAT	lp54_DRF_h_h	48334	48357	-	2.01818	6.8e-05	0.042	ATTGTAATATAGTTATATTATTAT
1	ATTACATTTGMGTTTTGTTAMTAT	lp54_DRF_h_h	4410	4433	-	1.95152	6.97e-05	0.042	ACTTTATTTAAGCTATTTTAAATT
1	ATTACATTTGMGTTTTGTTAMTAT	lp54_DRF_h_h	25190	25213	+	1.93939	7e-05	0.042	ATTTAATTTTCTTTTTAATATCAT
1	ATTACATTTGMGTTTTGTTAMTAT	lp54_DRF_h_h	49763	49786	-	1.89697	7.12e-05	0.042	GTTGCACTTGATATTTTTTAAAAA
1	ATTACATTTGMGTTTTGTTAMTAT	lp54_DRF_h_h	34643	34666	-	1.88485	7.15e-05	0.042	AATCCCTTTATTAATTGTTACAAT
1	ATTACATTTGMGTTTTGTTAMTAT	lp54_DRF_h_h	47394	47417	+	1.88485	7.15e-05	0.042	ATTAAATTTTATTGTTATTTTTAG
1	ATTACATTTGMGTTTTGTTAMTAT	lp54_DRF_h_h	48396	48419	+	1.88485	7.15e-05	0.042	ATTAAATTTTATTGTTATTTTTAG
1	ATTACATTTGMGTTTTGTTAMTAT	lp54_DRF_h_h	11247	11270	+	1.86667	7.2e-05	0.042	ATTGAATTTATATATTTTTCAATT
1	ATTACATTTGMGTTTTGTTAMTAT	lp54_DRF_h_h	48530	48553	-	1.84848	7.25e-05	0.042	TTACAATCTGCCTTTTATTAATTT
1	ATTACATTTGMGTTTTGTTAMTAT	lp54_DRF_h_h	41896	41919	+	1.84242	7.27e-05	0.042	ATTTCAATTGCTGCTTTTGAATCT
1	ATTACATTTGMGTTTTGTTAMTAT	lp54_DRF_h_h	17610	17633	-	1.82424	7.32e-05	0.042	ATTATTTTAGATCTTTGATTCAAT
1	ATTACATTTGMGTTTTGTTAMTAT	lp54_DRF_h_h	47635	47658	+	1.80606	7.37e-05	0.042	GTTTCGTTTAAGGTTTTTTTAAGT
1	ATTACATTTGMGTTTTGTTAMTAT	lp54_DRF_h_h	25988	26011	+	1.73939	7.55e-05	0.042	TTAACATTTGTCTTTTAGAACAAA
1	ATTACATTTGMGTTTTGTTAMTAT	lp54_DRF_h_h	20590	20613	+	1.72121	7.6e-05	0.042	ATTTTGATTAGATTTTATTAAATT
1	ATTACATTTGMGTTTTGTTAMTAT	lp54_DRF_h_h	8013	8036	+	1.68485	7.7e-05	0.042	AAGACAATTACATTTATTTACAAA
1	ATTACATTTGMGTTTTGTTAMTAT	lp54_DRF_h_h	51841	51864	+	1.67879	7.72e-05	0.042	GTTATATTTTTCATGTGTTATTTT
1	ATTACATTTGMGTTTTGTTAMTAT	lp54_DRF_h_h	38804	38827	+	1.63636	7.85e-05	0.042	TTTAAAGTTGCATTTTCTAAAGAG
1	ATTACATTTGMGTTTTGTTAMTAT	lp54_DRF_h_h	18549	18572	-	1.61212	7.92e-05	0.042	TCTCGCTTTGAAGTTTGCTAATTT
1	ATTACATTTGMGTTTTGTTAMTAT	lp54_DRF_h_h	20404	20427	+	1.61212	7.92e-05	0.042	ATTTAATTTTTATTATTTTACCAC
1	ATTACATTTGMGTTTTGTTAMTAT	lp54_DRF_h_h	48259	48282	+	1.60606	7.94e-05	0.042	ATTATATTTAGTTTTTCTTTTTTC
1	ATTACATTTGMGTTTTGTTAMTAT	lp54_DRF_h_h	47262	47285	+	1.6	7.96e-05	0.042	ATTTAGTTTTTCTTTTTTCAAAAT
1	ATTACATTTGMGTTTTGTTAMTAT	lp54_DRF_h_h	48264	48287	+	1.6	7.96e-05	0.042	ATTTAGTTTTTCTTTTTTCAAAAT
1	ATTACATTTGMGTTTTGTTAMTAT	lp54_DRF_h_h	49782	49805	+	1.59394	7.98e-05	0.042	GCAACATTTGTTTGTTGCTTATAT
1	ATTACATTTGMGTTTTGTTAMTAT	lp54_DRF_h_h	9361	9384	+	1.57576	8.03e-05	0.042	TTATCATTTTATTTTTTTTCAATT
1	ATTACATTTGMGTTTTGTTAMTAT	lp54_DRF_h_h	24765	24788	+	1.55758	8.09e-05	0.042	ATAACATTTAGGATTGTTGACAAG
1	ATTACATTTGMGTTTTGTTAMTAT	lp54_DRF_h_h	49375	49398	+	1.49697	8.27e-05	0.042	ATAATATTATAATTATATTAAAAA
1	ATTACATTTGMGTTTTGTTAMTAT	lp54_DRF_h_h	15824	15847	+	1.47273	8.35e-05	0.042	ATTACATTTTATAACTTTTAATGC
1	ATTACATTTGMGTTTTGTTAMTAT	lp54_DRF_h_h	39453	39476	+	1.46061	8.38e-05	0.042	TTTGCATTTTGATTTTATTTTTAA
1	ATTACATTTGMGTTTTGTTAMTAT	lp54_DRF_h_h	37600	37623	+	1.44242	8.44e-05	0.042	AAAACAATTTCTTTTTGAAAATGT
1	ATTACATTTGMGTTTTGTTAMTAT	lp54_DRF_h_h	47362	47385	-	1.43636	8.45e-05	0.042	ATTAAATAATAATATTGTTATTTG
1	ATTACATTTGMGTTTTGTTAMTAT	lp54_DRF_h_h	48364	48387	-	1.43636	8.45e-05	0.042	ATTAAATAATAATATTGTTATTTG
1	ATTACATTTGMGTTTTGTTAMTAT	lp54_DRF_h_h	1368	1391	-	1.4303	8.47e-05	0.042	TTTTAATTTAATAATTGTTATTAT
1	ATTACATTTGMGTTTTGTTAMTAT	lp54_DRF_h_h	22395	22418	-	1.40606	8.55e-05	0.042	ATCAAATTGGGTTTTTTTCACTAA
1	ATTACATTTGMGTTTTGTTAMTAT	lp54_DRF_h_h	18136	18159	-	1.36364	8.67e-05	0.042	ATTTTATTTTAATTAAGTTCTTTT
1	ATTACATTTGMGTTTTGTTAMTAT	lp54_DRF_h_h	14128	14151	-	1.35152	8.71e-05	0.042	GTTCTCTGTGCGTGTTGTTTCTTT
1	ATTACATTTGMGTTTTGTTAMTAT	lp54_DRF_h_h	9422	9445	+	1.33333	8.77e-05	0.042	ACTTGTATTAAGTTATATTAATAT
1	ATTACATTTGMGTTTTGTTAMTAT	lp54_DRF_h_h	11256	11279	+	1.30303	8.87e-05	0.042	ATATATTTTTCAATTTGTTACTTC
1	ATTACATTTGMGTTTTGTTAMTAT	lp54_DRF_h_h	42013	42036	+	1.29091	8.9e-05	0.042	CTCATATTTATCTTTTGTAATATT
1	ATTACATTTGMGTTTTGTTAMTAT	lp54_DRF_h_h	29074	29097	+	1.28485	8.92e-05	0.042	TTTATATTTAAATTTACTTGAAAA
1	ATTACATTTGMGTTTTGTTAMTAT	lp54_DRF_h_h	5493	5516	-	1.27273	8.96e-05	0.042	AATAGATTCTAGTTTATTGGCTTT
1	ATTACATTTGMGTTTTGTTAMTAT	lp54_DRF_h_h	49750	49773	+	1.21212	9.16e-05	0.042	ATTAACTTCTCTTTTTTTAAAAAA
1	ATTACATTTGMGTTTTGTTAMTAT	lp54_DRF_h_h	9303	9326	+	1.19394	9.22e-05	0.042	ATTAAATCTAAGCTTAATTAGAAC
1	ATTACATTTGMGTTTTGTTAMTAT	lp54_DRF_h_h	27255	27278	+	1.19394	9.22e-05	0.042	ATTAAGAATGAATTTTATTGTAAT
1	ATTACATTTGMGTTTTGTTAMTAT	lp54_DRF_h_h	46782	46805	+	1.19394	9.22e-05	0.042	ATTATTTTTTAGTGTTTCAAGAAT
1	ATTACATTTGMGTTTTGTTAMTAT	lp54_DRF_h_h	39824	39847	-	1.15152	9.36e-05	0.042	ATTTTATTAGCTAATAGTTAAAAT
1	ATTACATTTGMGTTTTGTTAMTAT	lp54_DRF_h_h	33433	33456	-	1.13939	9.39e-05	0.042	TTAATATTTTCAGTTTTAAAATAT
1	ATTACATTTGMGTTTTGTTAMTAT	lp54_DRF_h_h	15359	15382	-	1.13333	9.41e-05	0.042	TTTAAATACACAATTTTTAAATAT
1	ATTACATTTGMGTTTTGTTAMTAT	lp54_DRF_h_h	1374	1397	-	1.08485	9.57e-05	0.0421	AGAACATTTTAATTTAATAATTGT
1	ATTACATTTGMGTTTTGTTAMTAT	lp54_DRF_h_h	4546	4569	-	1.08485	9.57e-05	0.0421	TGAAAATTTAAATTTTTGTAATTT
1	ATTACATTTGMGTTTTGTTAMTAT	lp54_DRF_h_h	37771	37794	+	1.00606	9.82e-05	0.0422	TTTACTTCAAAGTAATTTTAATAT
1	ATTACATTTGMGTTTTGTTAMTAT	lp54_DRF_h_h	49530	49553	+	1	9.84e-05	0.0422	TTTAAATTTTCGGTGTCTTCTTTT
1	ATTACATTTGMGTTTTGTTAMTAT	lp54_DRF_h_h	34587	34610	-	0.987879	9.88e-05	0.0422	ATTCACTTTTTGTATTTGTAAAAT
1	ATTACATTTGMGTTTTGTTAMTAT	lp54_DRF_h_h	40873	40896	+	0.987879	9.88e-05	0.0422	ATTTTTGCTGCATTTTGTTTCTGT
1	ATTACATTTGMGTTTTGTTAMTAT	lp54_DRF_h_h	19951	19974	-	0.963636	9.97e-05	0.0423	ATTACATTTTTACTTATTATTTTT
# FIMO (Find Individual Motif Occurrences): Version 5.5.5 compiled on Dec 6 2023 at 19:32:37
# The format of this file is described at https://meme-suite.org/meme/doc/fimo-output-format.html#tsv_results.
# fimo --oc . --verbosity 1 --bgfile --nrdb-- --thresh 1.0E-4 motifs.meme lp54_DRF_h_h.fa
