## Supplementary material for "Characterization and genomic analysis of the Lyme disease spirochete bacteriophage ϕBB-1": Supp data file 1: fimo_motif6_cp26.tsv

motif_id	motif_alt_id	sequence_name	start	stop	strand	score	p-value	q-value	matched_sequence
1	AGTCAAATTWTRDDKSTTYTC	NC_012157.1_cp26	19657	19677	+	15.097	1.99e-06	0.0552	AATCAATTTTAATTATTTCTC
1	AGTCAAATTWTRDDKSTTYTC	NC_012157.1_cp26	13983	14003	+	14.4788	2.81e-06	0.0552	AATCAAATATTGTTGCTGCTC
1	AGTCAAATTWTRDDKSTTYTC	NC_012157.1_cp26	18192	18212	+	11.9091	1.08e-05	0.102	AATTAATTTTTAATATTTCTC
1	AGTCAAATTWTRDDKSTTYTC	NC_012157.1_cp26	24145	24165	-	11.6606	1.23e-05	0.102	AGTTAAATTTTGTAGTTGCTT
1	AGTCAAATTWTRDDKSTTYTC	NC_012157.1_cp26	7075	7095	-	11.5455	1.3e-05	0.102	AGTCAATATTAATGTATTTCC
1	AGTCAAATTWTRDDKSTTYTC	NC_012157.1_cp26	4179	4199	-	10.9091	1.78e-05	0.116	TGGCATATTCTAAAGCTTCTC
1	AGTCAAATTWTRDDKSTTYTC	NC_012157.1_cp26	20095	20115	+	10.2606	2.43e-05	0.137	ATTCAAATTTTAAAATCCCGC
1	AGTCAAATTWTRDDKSTTYTC	NC_012157.1_cp26	10204	10224	-	8.91515	4.55e-05	0.224	TATCAAAATTTTTAGTTTTTC
1	AGTCAAATTWTRDDKSTTYTC	NC_012157.1_cp26	8732	8752	-	8.56364	5.34e-05	0.232	TGTCATATTTTTGTTTTTTTA
1	AGTCAAATTWTRDDKSTTYTC	NC_012157.1_cp26	22027	22047	-	8.31515	5.97e-05	0.232	CGAAAATTTTAAGATCTTCTC
1	AGTCAAATTWTRDDKSTTYTC	NC_012157.1_cp26	21643	21663	-	8.12121	6.51e-05	0.232	ATTCAAATTTAAATTTTACTA
1	AGTCAAATTWTRDDKSTTYTC	NC_012157.1_cp26	2962	2982	-	7.93333	7.08e-05	0.232	TGTCAAATCTTGATTCTAATA
1	AGTCAAATTWTRDDKSTTYTC	NC_012157.1_cp26	9203	9223	-	7.64848	8.03e-05	0.243	CTTCAATTTTTAGGGTTCTTT
1	AGTCAAATTWTRDDKSTTYTC	NC_012157.1_cp26	1405	1425	+	7.44848	8.76e-05	0.246	AGTAAGATTCTCAGTCTGCTC
# FIMO (Find Individual Motif Occurrences): Version 5.5.5 compiled on Dec 6 2023 at 19:32:37
# The format of this file is described at https://meme-suite.org/meme/doc/fimo-output-format.html#tsv_results.
# fimo --oc . --verbosity 1 --bgfile --nrdb-- --thresh 1.0E-4 motifs.meme NC_012157.1_cp26.fa
