## Supplementary material for "Characterization and genomic analysis of the Lyme disease spirochete bacteriophage ϕBB-1": Supp data file 1: fimo_motif6_cp32-1.tsv

motif_id	motif_alt_id	sequence_name	start	stop	strand	score	p-value	q-value	matched_sequence
1	AGTCAAATTWTRDDKSTTYTC	NC_012158.1_cp32_1	26186	26206	+	28.6121	4.92e-11	2.24e-06	AGTCAAATTGTGTGGCTTCTC
1	AGTCAAATTWTRDDKSTTYTC	NC_012158.1_cp32_1	9176	9196	-	12.1212	9.74e-06	0.186	TTTCAAATTTAGATTGTTTGC
1	AGTCAAATTWTRDDKSTTYTC	NC_012158.1_cp32_1	12049	12069	-	11.6606	1.23e-05	0.186	AATCCAATTTTTAACGTCCTC
1	AGTCAAATTWTRDDKSTTYTC	NC_012158.1_cp32_1	2727	2747	-	10.6364	2.03e-05	0.231	AGTCTAAATAGGGGTCTTCTG
1	AGTCAAATTWTRDDKSTTYTC	NC_012158.1_cp32_1	19731	19751	-	9.51515	3.45e-05	0.275	ATTTAAATCTAGAGTTTTTTC
1	AGTCAAATTWTRDDKSTTYTC	NC_012158.1_cp32_1	25976	25996	+	9.41212	3.62e-05	0.275	AGTGAATTTTTAAGAATTTTA
1	AGTCAAATTWTRDDKSTTYTC	NC_012158.1_cp32_1	14841	14861	-	8.94545	4.49e-05	0.292	ATCCAAAATTTGATGGTACTC
1	AGTCAAATTWTRDDKSTTYTC	NC_012158.1_cp32_1	1293	1313	-	8.41818	5.7e-05	0.304	AATCATTTTTAGCTCCTTTTC
1	AGTCAAATTWTRDDKSTTYTC	NC_012158.1_cp32_1	22333	22353	-	8.30303	6e-05	0.304	AATCAAATCTTTTTGACTTTC
1	AGTCAAATTWTRDDKSTTYTC	NC_012158.1_cp32_1	7407	7427	-	7.9697	6.97e-05	0.317	AGTTAATTTTTGCAGTTCTCA
1	AGTCAAATTWTRDDKSTTYTC	NC_012158.1_cp32_1	25259	25279	-	7.72121	7.77e-05	0.322	AGTTACTTTAAATATTTTCCC
1	AGTCAAATTWTRDDKSTTYTC	NC_012158.1_cp32_1	15929	15949	+	7.35152	9.14e-05	0.345	AGTAAAGTAATAAATTTTTTC
1	AGTCAAATTWTRDDKSTTYTC	NC_012158.1_cp32_1	18640	18660	+	7.18182	9.83e-05	0.345	ATTCAAATTTTTAGACCCATT
# FIMO (Find Individual Motif Occurrences): Version 5.5.5 compiled on Dec 6 2023 at 19:32:37
# The format of this file is described at https://meme-suite.org/meme/doc/fimo-output-format.html#tsv_results.
# fimo --oc . --verbosity 1 --bgfile --nrdb-- --thresh 1.0E-4 motifs.meme NC_012158.1_cp32_1.fa
