## Supplementary material for "Characterization and genomic analysis of the Lyme disease spirochete bacteriophage ϕBB-1": Supp data file 1: fimo_motif6_cp32-3.tsv

motif_id	motif_alt_id	sequence_name	start	stop	strand	score	p-value	q-value	matched_sequence
1	AGTCAAATTWTRDDKSTTYTC	NC_012154.1_cp32_3	25841	25861	+	29.4848	1.58e-11	7.22e-07	AGTCAAATTTTATGGGTTCTC
1	AGTCAAATTWTRDDKSTTYTC	NC_012154.1_cp32_3	4332	4352	+	17.2121	5.8e-07	0.0133	AGTGAAATTATTAAGCTTATC
1	AGTCAAATTWTRDDKSTTYTC	NC_012154.1_cp32_3	20381	20401	-	11.6545	1.23e-05	0.188	AGTCTAAATTCGTGTTTTTTC
1	AGTCAAATTWTRDDKSTTYTC	NC_012154.1_cp32_3	9146	9166	-	10.8	1.88e-05	0.207	TTTCAAATTTAGATTGTCTGC
1	AGTCAAATTWTRDDKSTTYTC	NC_012154.1_cp32_3	19766	19786	-	10.4121	2.26e-05	0.207	CTTCAATTTGTTTTGCTTTTC
1	AGTCAAATTWTRDDKSTTYTC	NC_012154.1_cp32_3	19458	19478	-	9.51515	3.45e-05	0.229	ATTTAAATCTAGAGTTTTTTC
1	AGTCAAATTWTRDDKSTTYTC	NC_012154.1_cp32_3	27069	27089	+	9.40606	3.63e-05	0.229	AGTTAATTTCTCAGGATCTTC
1	AGTCAAATTWTRDDKSTTYTC	NC_012154.1_cp32_3	1086	1106	-	9.18182	4.03e-05	0.229	TTTTAAATTACAAGAGTTCTC
1	AGTCAAATTWTRDDKSTTYTC	NC_012154.1_cp32_3	14758	14778	-	8.94545	4.49e-05	0.229	ATCCAAAATTTGATGGTACTC
1	AGTCAAATTWTRDDKSTTYTC	NC_012154.1_cp32_3	5192	5212	-	8.30303	6e-05	0.275	ATTCAAATTCTCGAACTACCC
1	AGTCAAATTWTRDDKSTTYTC	NC_012154.1_cp32_3	22729	22749	+	7.58182	8.26e-05	0.292	AGATAATTTAAATAGGTTCTT
1	AGTCAAATTWTRDDKSTTYTC	NC_012154.1_cp32_3	21635	21655	-	7.40606	8.92e-05	0.292	AATTAATTTTTAATTTTTCTT
1	AGTCAAATTWTRDDKSTTYTC	NC_012154.1_cp32_3	15846	15866	+	7.35152	9.14e-05	0.292	AGTAAAGTAATAAATTTTTTC
1	AGTCAAATTWTRDDKSTTYTC	NC_012154.1_cp32_3	7377	7397	-	7.30303	9.33e-05	0.292	AGTTAATTTTTGCAGTTCGTA
1	AGTCAAATTWTRDDKSTTYTC	NC_012154.1_cp32_3	11967	11987	-	7.24848	9.56e-05	0.292	AATCCAATTTTTTATATCTTC
# FIMO (Find Individual Motif Occurrences): Version 5.5.5 compiled on Dec 6 2023 at 19:32:37
# The format of this file is described at https://meme-suite.org/meme/doc/fimo-output-format.html#tsv_results.
# fimo --oc . --verbosity 1 --bgfile --nrdb-- --thresh 1.0E-4 motifs.meme NC_012154.1_cp32_3.fa
