## Supplementary material for "Characterization and genomic analysis of the Lyme disease spirochete bacteriophage ϕBB-1": Supp data file 1: fimo_motif6_cp32-5.tsv

motif_id	motif_alt_id	sequence_name	start	stop	strand	score	p-value	q-value	matched_sequence
1	AGTCAAATTWTRDDKSTTYTC	NC_012149.1_cp32_5	26063	26083	+	26.9576	3.27e-10	1.53e-05	AGTCAAATTTGGAGTGTTCTC
1	AGTCAAATTWTRDDKSTTYTC	NC_012149.1_cp32_5	9149	9169	-	12.1212	9.74e-06	0.192	TTTCAAATTTAGATTGTTTGC
1	AGTCAAATTWTRDDKSTTYTC	NC_012149.1_cp32_5	12022	12042	-	11.6606	1.23e-05	0.192	AATCCAATTTTTAACGTCCTC
1	AGTCAAATTWTRDDKSTTYTC	NC_012149.1_cp32_5	19678	19698	-	9.51515	3.45e-05	0.263	ATTTAAATCTAGAGTTTTTTC
1	AGTCAAATTWTRDDKSTTYTC	NC_012149.1_cp32_5	4335	4355	+	9.36364	3.7e-05	0.263	AGTGAAATTATTAAACTTATT
1	AGTCAAATTWTRDDKSTTYTC	NC_012149.1_cp32_5	1089	1109	-	9.18182	4.03e-05	0.263	TTTTAAATTACAAGAGTTCTC
1	AGTCAAATTWTRDDKSTTYTC	NC_012149.1_cp32_5	25853	25873	+	9.02424	4.33e-05	0.263	AGTGAATTTTTAAGAATTTTG
1	AGTCAAATTWTRDDKSTTYTC	NC_012149.1_cp32_5	14813	14833	-	8.94545	4.49e-05	0.263	ATCCAAAATTTGATGGTACTC
1	AGTCAAATTWTRDDKSTTYTC	NC_012149.1_cp32_5	21648	21668	-	8.52121	5.45e-05	0.277	AATCAAATTTATCATTTTCTG
1	AGTCAAATTWTRDDKSTTYTC	NC_012149.1_cp32_5	21425	21445	+	8.22424	6.22e-05	0.277	AGTCAATATGTTTTAGTACCC
1	AGTCAAATTWTRDDKSTTYTC	NC_012149.1_cp32_5	7380	7400	-	7.9697	6.97e-05	0.277	AGTTAATTTTTGCAGTTCTCA
1	AGTCAAATTWTRDDKSTTYTC	NC_012149.1_cp32_5	17301	17321	-	7.90303	7.17e-05	0.277	AGTAATATGTTGATGATTTTC
1	AGTCAAATTWTRDDKSTTYTC	NC_012149.1_cp32_5	15901	15921	+	7.73939	7.71e-05	0.277	AGTAAAGTAATAGATTTTTTC
1	AGTCAAATTWTRDDKSTTYTC	NC_012149.1_cp32_5	22981	23001	+	7.58182	8.26e-05	0.277	AGAGAATTTAAATAGGTTCTT
1	AGTCAAATTWTRDDKSTTYTC	NC_012149.1_cp32_5	18572	18592	+	7.18182	9.83e-05	0.308	ATTCAAATTTTTAGACCCATT
# FIMO (Find Individual Motif Occurrences): Version 5.5.5 compiled on Dec 6 2023 at 19:32:37
# The format of this file is described at https://meme-suite.org/meme/doc/fimo-output-format.html#tsv_results.
# fimo --oc . --verbosity 1 --bgfile --nrdb-- --thresh 1.0E-4 motifs.meme NC_012149.1_cp32_5.fa
