## Supplementary material for "Characterization and genomic analysis of the Lyme disease spirochete bacteriophage ϕBB-1": Supp data file 1: fimo_motif6_cp32-10.tsv

motif_id	motif_alt_id	sequence_name	start	stop	strand	score	p-value	q-value	matched_sequence
1	AGTCAAATTWTRDDKSTTYTC	NC_012152.1_cp32_10	25840	25860	+	25.4424	1.4e-09	6.61e-05	AGTCAAATTTATGGTGTTCTC
1	AGTCAAATTWTRDDKSTTYTC	NC_012152.1_cp32_10	25173	25193	-	12.2848	8.96e-06	0.192	AGAAAATTTAAAAATCTTCTC
1	AGTCAAATTWTRDDKSTTYTC	NC_012152.1_cp32_10	11976	11996	-	11.6606	1.23e-05	0.192	AATCCAATTTTTAACGTCCTC
1	AGTCAAATTWTRDDKSTTYTC	NC_012152.1_cp32_10	9153	9173	-	10.8	1.88e-05	0.221	TTTCAAATTTAGATTGTCTGC
1	AGTCAAATTWTRDDKSTTYTC	NC_012152.1_cp32_10	16828	16848	-	9.74545	3.1e-05	0.263	TTTTAAATTTAAATTCTTTTC
1	AGTCAAATTWTRDDKSTTYTC	NC_012152.1_cp32_10	25780	25800	-	9.10909	4.17e-05	0.263	AATTAATTTTTATTGCTTTTA
1	AGTCAAATTWTRDDKSTTYTC	NC_012152.1_cp32_10	25630	25650	+	9.02424	4.33e-05	0.263	AGTGAATTTTTAAGAATTTTG
1	AGTCAAATTWTRDDKSTTYTC	NC_012152.1_cp32_10	2709	2729	-	8.71515	4.99e-05	0.263	AATCTAAATAAGGATCTTCCC
1	AGTCAAATTWTRDDKSTTYTC	NC_012152.1_cp32_10	1086	1106	-	8.69697	5.03e-05	0.263	TTTCAAGTTACAAGCGTTCTC
1	AGTCAAATTWTRDDKSTTYTC	NC_012152.1_cp32_10	15853	15873	+	7.73939	7.71e-05	0.324	AGTAAAGTAATAGATTTTTTC
1	AGTCAAATTWTRDDKSTTYTC	NC_012152.1_cp32_10	24912	24932	-	7.72121	7.77e-05	0.324	AGTTACTTTAAATATTTTCCC
1	AGTCAAATTWTRDDKSTTYTC	NC_012152.1_cp32_10	22785	22805	+	7.58182	8.26e-05	0.324	AGAGAATTTAAATAGGTTCTT
# FIMO (Find Individual Motif Occurrences): Version 5.5.5 compiled on Dec 6 2023 at 19:32:37
# The format of this file is described at https://meme-suite.org/meme/doc/fimo-output-format.html#tsv_results.
# fimo --oc . --verbosity 1 --bgfile --nrdb-- --thresh 1.0E-4 motifs.meme NC_012152.1_cp32_10.fa
