## Supplementary material for "Characterization and genomic analysis of the Lyme disease spirochete bacteriophage ϕBB-1": Supp data file 1: fimo_motif6_cp32-13.tsv

motif_id	motif_alt_id	sequence_name	start	stop	strand	score	p-value	q-value	matched_sequence
1	AGTCAAATTWTRDDKSTTYTC	NC_012156.1_cp32_13	26167	26187	+	28.1333	9.46e-11	4.36e-06	AGTCAAATTTTGTGAGTTCTC
1	AGTCAAATTWTRDDKSTTYTC	NC_012156.1_cp32_13	14768	14788	-	14.1697	3.32e-06	0.0767	ATTCAAAATTTGATGGTACTC
1	AGTCAAATTWTRDDKSTTYTC	NC_012156.1_cp32_13	9146	9166	-	10.8	1.88e-05	0.207	TTTCAAATTTAGATTGTCTGC
1	AGTCAAATTWTRDDKSTTYTC	NC_012156.1_cp32_13	10045	10065	-	10.8	1.88e-05	0.207	ATTAAAATTTTTAATTTTTTC
1	AGTCAAATTWTRDDKSTTYTC	NC_012156.1_cp32_13	17460	17480	-	10.0424	2.7e-05	0.207	AGTACATTTATTTTTGTTTTC
1	AGTCAAATTWTRDDKSTTYTC	NC_012156.1_cp32_13	19803	19823	-	9.51515	3.45e-05	0.207	ATTTAAATCTAGAGTTTTTTC
1	AGTCAAATTWTRDDKSTTYTC	NC_012156.1_cp32_13	26234	26254	+	9.46061	3.54e-05	0.207	AGGCAATTTTTAAGGGTGGTA
1	AGTCAAATTWTRDDKSTTYTC	NC_012156.1_cp32_13	27395	27415	+	9.40606	3.63e-05	0.207	AGTTAATTTCTCAGGATCTTC
1	AGTCAAATTWTRDDKSTTYTC	NC_012156.1_cp32_13	1086	1106	-	9.18182	4.03e-05	0.207	TTTTAAATTACAAGAGTTCTC
1	AGTCAAATTWTRDDKSTTYTC	NC_012156.1_cp32_13	21751	21771	-	8.17576	6.36e-05	0.293	ATTAAAATTGTGAATTTTACC
1	AGTCAAATTWTRDDKSTTYTC	NC_012156.1_cp32_13	15860	15880	+	7.73939	7.71e-05	0.299	AGTAAAGTAATAGATTTTTTC
1	AGTCAAATTWTRDDKSTTYTC	NC_012156.1_cp32_13	23064	23084	+	7.58182	8.26e-05	0.299	AGATAATTTAAATAGGTTCTT
1	AGTCAAATTWTRDDKSTTYTC	NC_012156.1_cp32_13	7377	7397	-	7.30303	9.33e-05	0.299	AGTTAATTTTTGCAGTTCGTA
1	AGTCAAATTWTRDDKSTTYTC	NC_012156.1_cp32_13	11980	12000	-	7.24848	9.56e-05	0.299	AATCCAATTTTTTATATCTTC
1	AGTCAAATTWTRDDKSTTYTC	NC_012156.1_cp32_13	21224	21244	+	7.21212	9.71e-05	0.299	TGTTAATTGATATGGATCCTC
# FIMO (Find Individual Motif Occurrences): Version 5.5.5 compiled on Dec 6 2023 at 19:32:37
# The format of this file is described at https://meme-suite.org/meme/doc/fimo-output-format.html#tsv_results.
# fimo --oc . --verbosity 1 --bgfile --nrdb-- --thresh 1.0E-4 motifs.meme NC_012156.1_cp32_13.fa
