## Supplementary material for "Characterization and genomic analysis of the Lyme disease spirochete bacteriophage ϕBB-1": Supp data file 1: fimo_motif6_lp17.tsv

motif_id	motif_alt_id	sequence_name	start	stop	strand	score	p-value	q-value	matched_sequence
1	AGTCAAATTWTRDDKSTTYTC	lp17_DRF_h_h	15358	15378	+	18.9212	1.99e-07	0.00511	AGTCAATTTTTGATTATTATC
1	AGTCAAATTWTRDDKSTTYTC	lp17_DRF_h_h	1524	1544	-	15.097	1.99e-06	0.0254	AGACAAATTTTAATTCTTTTG
1	AGTCAAATTWTRDDKSTTYTC	lp17_DRF_h_h	12254	12274	+	14.3818	2.96e-06	0.0254	TGTTAAATTTTGGTTTTTTCC
1	AGTCAAATTWTRDDKSTTYTC	lp17_DRF_h_h	9495	9515	-	13.2424	5.46e-06	0.035	AGTTAAATTTGTTGTGGTTTC
1	AGTCAAATTWTRDDKSTTYTC	lp17_DRF_h_h	10300	10320	-	7.78182	7.57e-05	0.34	AGTGCATTTATATAGGTTTTT
1	AGTCAAATTWTRDDKSTTYTC	lp17_DRF_h_h	11002	11022	-	7.67273	7.94e-05	0.34	ATTCAAATTATCAATGTTTAA
# FIMO (Find Individual Motif Occurrences): Version 5.5.5 compiled on Dec 6 2023 at 19:32:37
# The format of this file is described at https://meme-suite.org/meme/doc/fimo-output-format.html#tsv_results.
# fimo --oc . --verbosity 1 --bgfile --nrdb-- --thresh 1.0E-4 motifs.meme lp17_DRF_h_h.fa
