## Supplementary material for "Characterization and genomic analysis of the Lyme disease spirochete bacteriophage ϕBB-1": Supp data file 1: fimo_motif6_lp54.tsv

motif_id	motif_alt_id	sequence_name	start	stop	strand	score	p-value	q-value	matched_sequence
1	AGTCAAATTWTRDDKSTTYTC	lp54_DRF_h_h	46628	46648	+	17.503	4.86e-07	0.0397	ATTCAAATTTTAGGAGTTCTA
1	AGTCAAATTWTRDDKSTTYTC	lp54_DRF_h_h	51271	51291	+	13.6909	4.3e-06	0.176	AATCAATTTTTCATTCTCATC
1	AGTCAAATTWTRDDKSTTYTC	lp54_DRF_h_h	49142	49162	+	12.8242	6.79e-06	0.185	TTTAAAATTTTGGATGTTTTC
1	AGTCAAATTWTRDDKSTTYTC	lp54_DRF_h_h	51524	51544	+	12.1818	9.45e-06	0.187	TTCCAAATTTTGTTTCTTTTC
1	AGTCAAATTWTRDDKSTTYTC	lp54_DRF_h_h	39366	39386	+	11.297	1.47e-05	0.187	TTGCAATTTTTAAAGCTTTTC
1	AGTCAAATTWTRDDKSTTYTC	lp54_DRF_h_h	43905	43925	+	11.0061	1.7e-05	0.187	AATTAAATTATAAATTTCTTC
1	AGTCAAATTWTRDDKSTTYTC	lp54_DRF_h_h	11139	11159	+	10.7333	1.94e-05	0.187	AGTGAAATTAAAAATCTTTCA
1	AGTCAAATTWTRDDKSTTYTC	lp54_DRF_h_h	51141	51161	+	10.4424	2.23e-05	0.187	AGTCAATATTATTGTCTTTTT
1	AGTCAAATTWTRDDKSTTYTC	lp54_DRF_h_h	28230	28250	-	10.4121	2.26e-05	0.187	AGTTAATTTTTACTATTTGTC
1	AGTCAAATTWTRDDKSTTYTC	lp54_DRF_h_h	26297	26317	-	10.3455	2.33e-05	0.187	AATCATATTTTATTACTTCTA
1	AGTCAAATTWTRDDKSTTYTC	lp54_DRF_h_h	15627	15647	-	10.1636	2.55e-05	0.187	AGGCAAATAAAGTGGACTCTC
1	AGTCAAATTWTRDDKSTTYTC	lp54_DRF_h_h	3811	3831	+	10	2.75e-05	0.187	ACTCAAAATTTTTGTCTTCTT
1	AGTCAAATTWTRDDKSTTYTC	lp54_DRF_h_h	49529	49549	+	9.72121	3.14e-05	0.197	TTTTAAATTTTCGGTGTCTTC
1	AGTCAAATTWTRDDKSTTYTC	lp54_DRF_h_h	10622	10642	+	9.46667	3.53e-05	0.206	AGTAAAATTAACAGTTTCTGC
1	AGTCAAATTWTRDDKSTTYTC	lp54_DRF_h_h	48685	48705	+	9.31515	3.79e-05	0.206	AGGCAGATTTTACTTGTTCTA
1	AGTCAAATTWTRDDKSTTYTC	lp54_DRF_h_h	48120	48140	+	9	4.38e-05	0.223	TTCAAAATTTTGGGTGTTTTC
1	AGTCAAATTWTRDDKSTTYTC	lp54_DRF_h_h	33149	33169	-	8.84242	4.71e-05	0.223	TTTCAAACTTTCAAGTTTTTC
1	AGTCAAATTWTRDDKSTTYTC	lp54_DRF_h_h	47064	47084	+	8.61212	5.23e-05	0.223	TTCAAAATTTTGAGTGTTTTC
1	AGTCAAATTWTRDDKSTTYTC	lp54_DRF_h_h	11341	11361	+	8.47273	5.57e-05	0.223	AGTCAAGCTATTTAGGTCCTT
1	AGTCAAATTWTRDDKSTTYTC	lp54_DRF_h_h	10741	10761	-	8.44848	5.63e-05	0.223	AGTCTAATTTATTAGCTTTGA
1	AGTCAAATTWTRDDKSTTYTC	lp54_DRF_h_h	35636	35656	+	8.33939	5.91e-05	0.223	AGTGAATTTTTAGATGATCCA
1	AGTCAAATTWTRDDKSTTYTC	lp54_DRF_h_h	18847	18867	-	8.20606	6.27e-05	0.223	AAACAAATTTTGGTTGGTTTT
1	AGTCAAATTWTRDDKSTTYTC	lp54_DRF_h_h	34913	34933	-	8.2	6.29e-05	0.223	AGTCAAAATATTAAACGTTTT
1	AGTCAAATTWTRDDKSTTYTC	lp54_DRF_h_h	40275	40295	+	7.87273	7.27e-05	0.247	AGTGAAATTTTTATTCATTTG
1	AGTCAAATTWTRDDKSTTYTC	lp54_DRF_h_h	20391	20411	-	7.61212	8.15e-05	0.26	AATTAAATTATAAATCATATC
1	AGTCAAATTWTRDDKSTTYTC	lp54_DRF_h_h	22399	22419	-	7.42424	8.85e-05	0.26	AATCAAATTGGGTTTTTTTCA
1	AGTCAAATTWTRDDKSTTYTC	lp54_DRF_h_h	5105	5125	-	7.28485	9.41e-05	0.26	TGTTATTTTATTATTCTTTTC
1	AGTCAAATTWTRDDKSTTYTC	lp54_DRF_h_h	53034	53054	-	7.23636	9.61e-05	0.26	AGGCAAATTTTATTAGTTAAG
1	AGTCAAATTWTRDDKSTTYTC	lp54_DRF_h_h	16572	16592	+	7.20606	9.73e-05	0.26	AGTAAATTGTTAAAAGTTTTA
1	AGTCAAATTWTRDDKSTTYTC	lp54_DRF_h_h	13043	13063	-	7.1697	9.89e-05	0.26	CGTCCAATTTTAACTCTTTTT
1	AGTCAAATTWTRDDKSTTYTC	lp54_DRF_h_h	17316	17336	+	7.1697	9.89e-05	0.26	AGTTAAATTTAAATTTTAGCC
# FIMO (Find Individual Motif Occurrences): Version 5.5.5 compiled on Dec 6 2023 at 19:32:37
# The format of this file is described at https://meme-suite.org/meme/doc/fimo-output-format.html#tsv_results.
# fimo --oc . --verbosity 1 --bgfile --nrdb-- --thresh 1.0E-4 motifs.meme lp54_DRF_h_h.fa
