## Supplementary material for "Characterization and genomic analysis of the Lyme disease spirochete bacteriophage ϕBB-1": Supp data file 1: fimo_motif7_cp26.tsv

motif_id	motif_alt_id	sequence_name	start	stop	strand	score	p-value	q-value	matched_sequence
1	GAAAGAYANWATACTTTRDSTRAT	NC_012157.1_cp26	2200	2223	-	12.6	1.84e-06	0.0427	TAAAGATTTTAAACTTGGTATAAT
1	GAAAGAYANWATACTTTRDSTRAT	NC_012157.1_cp26	16857	16880	+	11.5455	2.68e-06	0.0427	GAAAAACAAAATTGTTGGACTAAT
1	GAAAGAYANWATACTTTRDSTRAT	NC_012157.1_cp26	446	469	-	7.1697	1.76e-05	0.104	GAAAGTCTTTAGAGTTTCTGAAAT
1	GAAAGAYANWATACTTTRDSTRAT	NC_012157.1_cp26	18511	18534	-	7.15152	1.77e-05	0.104	GATTTATTTGATACTTTGGGCACT
1	GAAAGAYANWATACTTTRDSTRAT	NC_012157.1_cp26	19976	19999	-	7.04242	1.83e-05	0.104	GATTTATTTGATACTGTGGGTATT
1	GAAAGAYANWATACTTTRDSTRAT	NC_012157.1_cp26	7584	7607	-	6.83636	1.96e-05	0.104	GTAAGATTTTAATTTTAGAGTAAT
1	GAAAGAYANWATACTTTRDSTRAT	NC_012157.1_cp26	7523	7546	-	6	2.58e-05	0.11	TGAGGACTTAATACTATATTTAAT
1	GAAAGAYANWATACTTTRDSTRAT	NC_012157.1_cp26	11840	11863	-	4.96364	3.88e-05	0.11	AAAAGATTATAATCTTTTATTGCT
1	GAAAGAYANWATACTTTRDSTRAT	NC_012157.1_cp26	18731	18754	-	4.92727	3.94e-05	0.11	AAGGGGAAGTATACTTTGGGCAAT
1	GAAAGAYANWATACTTTRDSTRAT	NC_012157.1_cp26	20196	20219	-	4.92727	3.94e-05	0.11	AAGGGGAAGTATACTTTGGGCAAT
1	GAAAGAYANWATACTTTRDSTRAT	NC_012157.1_cp26	751	774	-	4.8	4.16e-05	0.11	AAGATATTATATAATTTATATGAA
1	GAAAGAYANWATACTTTRDSTRAT	NC_012157.1_cp26	24081	24104	+	4.55152	4.63e-05	0.11	TAAAGATGATTTTCTTAAGGCAAT
1	GAAAGAYANWATACTTTRDSTRAT	NC_012157.1_cp26	18062	18085	-	4.45455	4.83e-05	0.11	AATAAACATAATACTTAATTTATT
1	GAAAGAYANWATACTTTRDSTRAT	NC_012157.1_cp26	24285	24308	+	4.45455	4.83e-05	0.11	AAAAAGTATTATAAATTATTTAAT
1	GAAAGAYANWATACTTTRDSTRAT	NC_012157.1_cp26	23381	23404	+	4.06061	5.72e-05	0.122	TAAAAAATTTATACTTTTTATATT
1	GAAAGAYANWATACTTTRDSTRAT	NC_012157.1_cp26	20932	20955	+	3.69091	6.67e-05	0.132	TGAAAATACAATAGTTTTAATAAT
1	GAAAGAYANWATACTTTRDSTRAT	NC_012157.1_cp26	2379	2402	-	3.55152	7.05e-05	0.132	GGGAGATAAAAGAATTTATTTAAA
1	GAAAGAYANWATACTTTRDSTRAT	NC_012157.1_cp26	22374	22397	-	3.33939	7.66e-05	0.136	TAAATAAATTATATTTTCAGTTAC
1	GAAAGAYANWATACTTTRDSTRAT	NC_012157.1_cp26	9605	9628	+	3.01818	8.61e-05	0.145	GAAAGAAAATTTACTCAAAATTTT
1	GAAAGAYANWATACTTTRDSTRAT	NC_012157.1_cp26	2012	2035	+	2.69091	9.63e-05	0.151	GAACGATTTGTAAATTTATCTTTT
1	GAAAGAYANWATACTTTRDSTRAT	NC_012157.1_cp26	10456	10479	+	2.59394	9.93e-05	0.151	GAAAATAATGAGACTATAGTTAAT
# FIMO (Find Individual Motif Occurrences): Version 5.5.5 compiled on Dec 6 2023 at 19:32:37
# The format of this file is described at https://meme-suite.org/meme/doc/fimo-output-format.html#tsv_results.
# fimo --oc . --verbosity 1 --bgfile --nrdb-- --thresh 1.0E-4 motifs.meme NC_012157.1_cp26.fa
