## Supplementary material for "Characterization and genomic analysis of the Lyme disease spirochete bacteriophage ϕBB-1": Supp data file 1: fimo_motif7_cp32-1.tsv

motif_id	motif_alt_id	sequence_name	start	stop	strand	score	p-value	q-value	matched_sequence
1	GAAAGAYANWATACTTTRDSTRAT	NC_012158.1_cp32_1	26279	26302	+	35.6	6.94e-13	2.71e-08	GAAAGATATAATACTTTAAGTGAT
1	GAAAGAYANWATACTTTRDSTRAT	NC_012158.1_cp32_1	28401	28424	+	10.0606	5.06e-06	0.0548	CAAAAATATAATAGTTTATGTTAA
1	GAAAGAYANWATACTTTRDSTRAT	NC_012158.1_cp32_1	27741	27764	-	9.49697	6.7e-06	0.0548	TAAATAAACAATATTTTGAGCAAT
1	GAAAGAYANWATACTTTRDSTRAT	NC_012158.1_cp32_1	19951	19974	+	9.49091	6.72e-06	0.0548	TAAAGATACTATGATTAAAATAAT
1	GAAAGAYANWATACTTTRDSTRAT	NC_012158.1_cp32_1	14263	14286	-	9.40606	7.01e-06	0.0548	GAATGATCATATCCTTTAGGAAGT
1	GAAAGAYANWATACTTTRDSTRAT	NC_012158.1_cp32_1	6195	6218	-	7.52727	1.56e-05	0.088	AAATGATTTAATACCATATCTAAA
1	GAAAGAYANWATACTTTRDSTRAT	NC_012158.1_cp32_1	22333	22356	+	7.49697	1.58e-05	0.088	GAAAGTCAAAAAGATTTGATTAAT
1	GAAAGAYANWATACTTTRDSTRAT	NC_012158.1_cp32_1	3567	3590	-	6.84242	1.95e-05	0.0933	GAATGATTTTCCAATTTATCAAAT
1	GAAAGAYANWATACTTTRDSTRAT	NC_012158.1_cp32_1	19597	19620	-	6.54545	2.15e-05	0.0933	GTAACTTTTAATACTTTTTCTAGT
1	GAAAGAYANWATACTTTRDSTRAT	NC_012158.1_cp32_1	30082	30105	+	5.5697	3.03e-05	0.118	GATAGAGACAATACAAAAGGTGCT
1	GAAAGAYANWATACTTTRDSTRAT	NC_012158.1_cp32_1	25115	25138	+	5.17576	3.55e-05	0.121	GTGAGATATGAATCTTTAAATTAT
1	GAAAGAYANWATACTTTRDSTRAT	NC_012158.1_cp32_1	22168	22191	-	5.06667	3.71e-05	0.121	TAAAAAGATTATAGTTTCTTTAAT
1	GAAAGAYANWATACTTTRDSTRAT	NC_012158.1_cp32_1	11922	11945	-	4.67879	4.38e-05	0.132	GAATCATCCTTTAATTTAAGTATT
1	GAAAGAYANWATACTTTRDSTRAT	NC_012158.1_cp32_1	11692	11715	+	4.27273	5.23e-05	0.146	GAAAATTACAAAGCTTTAGAAGAT
1	GAAAGAYANWATACTTTRDSTRAT	NC_012158.1_cp32_1	8954	8977	-	3.65455	6.77e-05	0.176	AACTCATACAATTCTTTTTCTAAT
1	GAAAGAYANWATACTTTRDSTRAT	NC_012158.1_cp32_1	26596	26619	+	2.9697	8.75e-05	0.205	TAAAGATATAAAACAAAATGTAAA
1	GAAAGAYANWATACTTTRDSTRAT	NC_012158.1_cp32_1	11991	12014	+	2.91515	8.92e-05	0.205	TAAAGACTATAAAATTTACAGAAT
1	GAAAGAYANWATACTTTRDSTRAT	NC_012158.1_cp32_1	16874	16897	+	2.69697	9.61e-05	0.209	GATAGTTTAGATACTAAGATAGAT
# FIMO (Find Individual Motif Occurrences): Version 5.5.5 compiled on Dec 6 2023 at 19:32:37
# The format of this file is described at https://meme-suite.org/meme/doc/fimo-output-format.html#tsv_results.
# fimo --oc . --verbosity 1 --bgfile --nrdb-- --thresh 1.0E-4 motifs.meme NC_012158.1_cp32_1.fa
