## Supplementary material for "Characterization and genomic analysis of the Lyme disease spirochete bacteriophage ϕBB-1": Supp data file 1: fimo_motif7_cp32-3.tsv

motif_id	motif_alt_id	sequence_name	start	stop	strand	score	p-value	q-value	matched_sequence
1	GAAAGAYANWATACTTTRDSTRAT	NC_012154.1_cp32_3	25934	25957	+	34.2424	3.4e-12	1.33e-07	GAAAGATAGAATACTTTGTGTAAT
1	GAAAGAYANWATACTTTRDSTRAT	NC_012154.1_cp32_3	14180	14203	-	9.40606	7.01e-06	0.138	GAATGATCATATCCTTTAGGAAGT
1	GAAAGAYANWATACTTTRDSTRAT	NC_012154.1_cp32_3	6165	6188	-	7.52727	1.56e-05	0.15	AAATGATTTAATACCATATCTAAA
1	GAAAGAYANWATACTTTRDSTRAT	NC_012154.1_cp32_3	16259	16282	-	7.00606	1.85e-05	0.15	GATATTCTGGATAATTTGGGTCAT
1	GAAAGAYANWATACTTTRDSTRAT	NC_012154.1_cp32_3	24860	24883	+	5.76364	2.81e-05	0.15	GAAATATTATATGATTCACTTGAT
1	GAAAGAYANWATACTTTRDSTRAT	NC_012154.1_cp32_3	29527	29550	-	5.73333	2.84e-05	0.15	TAAATTTATTAGACTTTGGCTTAA
1	GAAAGAYANWATACTTTRDSTRAT	NC_012154.1_cp32_3	29436	29459	+	5.38182	3.26e-05	0.15	GATAGAGATAATACAAAAGGTGCT
1	GAAAGAYANWATACTTTRDSTRAT	NC_012154.1_cp32_3	24752	24775	+	5.17576	3.55e-05	0.15	GTGAGATATGAATCTTTAAATTAT
1	GAAAGAYANWATACTTTRDSTRAT	NC_012154.1_cp32_3	19015	19038	-	4.93939	3.92e-05	0.15	AAAAAATATTAAATTTTAATTATT
1	GAAAGAYANWATACTTTRDSTRAT	NC_012154.1_cp32_3	4483	4506	-	4.8	4.16e-05	0.15	CAAAGATTTTATCCATTTTGTCTT
1	GAAAGAYANWATACTTTRDSTRAT	NC_012154.1_cp32_3	20860	20883	+	4.66061	4.42e-05	0.15	AAAAGACAATAAAGTTCTTTTAAT
1	GAAAGAYANWATACTTTRDSTRAT	NC_012154.1_cp32_3	27207	27230	-	4.52121	4.69e-05	0.15	GAAATTTGGAATAATTCATATAAT
1	GAAAGAYANWATACTTTRDSTRAT	NC_012154.1_cp32_3	6145	6168	-	4.39394	4.96e-05	0.15	TAAAGTTAAAATCATTCAAGTGTT
1	GAAAGAYANWATACTTTRDSTRAT	NC_012154.1_cp32_3	8924	8947	-	3.65455	6.77e-05	0.18	AACTCATACAATTCTTTTTCTAAT
1	GAAAGAYANWATACTTTRDSTRAT	NC_012154.1_cp32_3	21332	21355	+	3.61212	6.89e-05	0.18	AAAACACATAAAACATTAGTTGAA
1	GAAAGAYANWATACTTTRDSTRAT	NC_012154.1_cp32_3	9949	9972	-	3.41212	7.45e-05	0.181	TGAAGCCAAATTACTTTGAATGCT
1	GAAAGAYANWATACTTTRDSTRAT	NC_012154.1_cp32_3	19611	19634	-	3.27273	7.85e-05	0.181	TAAAGTTACAATTATTGAAATAAT
1	GAAAGAYANWATACTTTRDSTRAT	NC_012154.1_cp32_3	10046	10069	-	2.74545	9.45e-05	0.206	GAAAAGTAAAGTCTTTAAAGTAAT
# FIMO (Find Individual Motif Occurrences): Version 5.5.5 compiled on Dec 6 2023 at 19:32:37
# The format of this file is described at https://meme-suite.org/meme/doc/fimo-output-format.html#tsv_results.
# fimo --oc . --verbosity 1 --bgfile --nrdb-- --thresh 1.0E-4 motifs.meme NC_012154.1_cp32_3.fa
