## Supplementary material for "Characterization and genomic analysis of the Lyme disease spirochete bacteriophage ϕBB-1": Supp data file 1: fimo_motif7_cp32-5.tsv

motif_id	motif_alt_id	sequence_name	start	stop	strand	score	p-value	q-value	matched_sequence
1	GAAAGAYANWATACTTTRDSTRAT	NC_012149.1_cp32_5	26156	26179	+	35.2364	1.14e-12	4.48e-08	GAAAGATAGTATACTTTGTGTAAT
1	GAAAGAYANWATACTTTRDSTRAT	NC_012149.1_cp32_5	19544	19567	-	11.7576	2.48e-06	0.0487	GTAACTTTTAATACTTTTTCTAAT
1	GAAAGAYANWATACTTTRDSTRAT	NC_012149.1_cp32_5	19898	19921	+	9.49091	6.72e-06	0.0688	TAAAGATACTATGATTAAAATAAT
1	GAAAGAYANWATACTTTRDSTRAT	NC_012149.1_cp32_5	14235	14258	-	9.40606	7.01e-06	0.0688	GAATGATCATATCCTTTAGGAAGT
1	GAAAGAYANWATACTTTRDSTRAT	NC_012149.1_cp32_5	26342	26365	+	7.93939	1.34e-05	0.102	GAAAAATTGTATTTATTAGCTGTT
1	GAAAGAYANWATACTTTRDSTRAT	NC_012149.1_cp32_5	6168	6191	-	7.52727	1.56e-05	0.102	AAATGATTTAATACCATATCTAAA
1	GAAAGAYANWATACTTTRDSTRAT	NC_012149.1_cp32_5	16214	16237	-	7.05455	1.82e-05	0.102	TAAAGATTTTAGTGTTTGAATAAT
1	GAAAGAYANWATACTTTRDSTRAT	NC_012149.1_cp32_5	26411	26434	+	6.30909	2.32e-05	0.112	GAAAAATTTAATTATTTGTGCAGT
1	GAAAGAYANWATACTTTRDSTRAT	NC_012149.1_cp32_5	25100	25123	+	5.76364	2.81e-05	0.112	GAAATATTATATGATTCACTTGAT
1	GAAAGAYANWATACTTTRDSTRAT	NC_012149.1_cp32_5	29677	29700	-	5.73333	2.84e-05	0.112	TAAATTTATTAGACTTTGGCTTAA
1	GAAAGAYANWATACTTTRDSTRAT	NC_012149.1_cp32_5	29586	29609	+	5.38182	3.26e-05	0.116	GATAGAGATAATACAAAAGGTGCT
1	GAAAGAYANWATACTTTRDSTRAT	NC_012149.1_cp32_5	19233	19256	-	4.93939	3.92e-05	0.128	AAAAAATATTAAATTTTAATTATT
1	GAAAGAYANWATACTTTRDSTRAT	NC_012149.1_cp32_5	11895	11918	-	4.67879	4.38e-05	0.132	GAATCATCCTTTAATTTAAGTATT
1	GAAAGAYANWATACTTTRDSTRAT	NC_012149.1_cp32_5	16220	16243	+	4.49697	4.74e-05	0.133	CAAACACTAAAATCTTTAGCTAAA
1	GAAAGAYANWATACTTTRDSTRAT	NC_012149.1_cp32_5	11665	11688	+	4.27273	5.23e-05	0.137	GAAAATTACAAAGCTTTAGAAGAT
1	GAAAGAYANWATACTTTRDSTRAT	NC_012149.1_cp32_5	10875	10898	-	3.69091	6.67e-05	0.156	GAAAGACTTGTAATTACAGCTAAT
1	GAAAGAYANWATACTTTRDSTRAT	NC_012149.1_cp32_5	8927	8950	-	3.65455	6.77e-05	0.156	AACTCATACAATTCTTTTTCTAAT
1	GAAAGAYANWATACTTTRDSTRAT	NC_012149.1_cp32_5	18431	18454	-	3.38788	7.52e-05	0.164	GAAAACGAAAATTCTATGTCTAAC
1	GAAAGAYANWATACTTTRDSTRAT	NC_012149.1_cp32_5	11964	11987	+	2.91515	8.92e-05	0.184	TAAAGACTATAAAATTTACAGAAT
# FIMO (Find Individual Motif Occurrences): Version 5.5.5 compiled on Dec 6 2023 at 19:32:37
# The format of this file is described at https://meme-suite.org/meme/doc/fimo-output-format.html#tsv_results.
# fimo --oc . --verbosity 1 --bgfile --nrdb-- --thresh 1.0E-4 motifs.meme NC_012149.1_cp32_5.fa
