## Supplementary material for "Characterization and genomic analysis of the Lyme disease spirochete bacteriophage ϕBB-1": Supp data file 1: fimo_motif7_cp32-10.tsv

motif_id	motif_alt_id	sequence_name	start	stop	strand	score	p-value	q-value	matched_sequence
1	GAAAGAYANWATACTTTRDSTRAT	NC_012152.1_cp32_10	25933	25956	+	32.103	1.18e-11	4.69e-07	GAAAGACTATATACTTTAGCTAAT
1	GAAAGAYANWATACTTTRDSTRAT	NC_012152.1_cp32_10	19382	19405	-	11.7576	2.48e-06	0.0494	GTAACTTTTAATACTTTTTCTAAT
1	GAAAGAYANWATACTTTRDSTRAT	NC_012152.1_cp32_10	3759	3782	+	8.00606	1.31e-05	0.121	AAAAGATTCTACGCTTAAAGTAAA
1	GAAAGAYANWATACTTTRDSTRAT	NC_012152.1_cp32_10	6175	6198	-	7.52727	1.56e-05	0.121	AAATGATTTAATACCATATCTAAA
1	GAAAGAYANWATACTTTRDSTRAT	NC_012152.1_cp32_10	17509	17532	+	6.78182	1.99e-05	0.121	GAAAGCTTTGATACTTATATTAAA
1	GAAAGAYANWATACTTTRDSTRAT	NC_012152.1_cp32_10	3540	3563	-	6.43636	2.23e-05	0.121	GGATGATTTTCTAATTTGTCAAAT
1	GAAAGAYANWATACTTTRDSTRAT	NC_012152.1_cp32_10	26187	26210	+	6.30909	2.32e-05	0.121	GAAAAATTTAATTATTTGTGCAGT
1	GAAAGAYANWATACTTTRDSTRAT	NC_012152.1_cp32_10	28204	28227	+	6.09697	2.49e-05	0.121	GCAAAATTTAATAAATTAGTTAAT
1	GAAAGAYANWATACTTTRDSTRAT	NC_012152.1_cp32_10	30055	30078	-	5.73333	2.84e-05	0.121	TAAATTTATTAGACTTTGGCTTAA
1	GAAAGAYANWATACTTTRDSTRAT	NC_012152.1_cp32_10	29964	29987	+	5.38182	3.26e-05	0.121	GATAGAGATAATACAAAAGGTGCT
1	GAAAGAYANWATACTTTRDSTRAT	NC_012152.1_cp32_10	24768	24791	+	5.17576	3.55e-05	0.121	GTGAGATATGAATCTTTAAATTAT
1	GAAAGAYANWATACTTTRDSTRAT	NC_012152.1_cp32_10	27250	27273	+	5.00606	3.81e-05	0.121	GACAGAAAAAAAGCTTTAGAAGAT
1	GAAAGAYANWATACTTTRDSTRAT	NC_012152.1_cp32_10	11848	11871	-	4.67879	4.38e-05	0.121	GAATCATCCTTTAATTTAAGTATT
1	GAAAGAYANWATACTTTRDSTRAT	NC_012152.1_cp32_10	8931	8954	-	4.6	4.53e-05	0.121	AATTCATACAATTCTTTTTCTAAT
1	GAAAGAYANWATACTTTRDSTRAT	NC_012152.1_cp32_10	14966	14989	+	4.59394	4.55e-05	0.121	CTAAGATGATATATTTAAAGTATT
1	GAAAGAYANWATACTTTRDSTRAT	NC_012152.1_cp32_10	11618	11641	+	4.27273	5.23e-05	0.13	GAAAATTACAAGGCTTTAGAAGAT
1	GAAAGAYANWATACTTTRDSTRAT	NC_012152.1_cp32_10	10828	10851	-	3.69091	6.67e-05	0.156	GAAAGACTTGTAATTACAGCTAAT
1	GAAAGAYANWATACTTTRDSTRAT	NC_012152.1_cp32_10	19669	19692	-	3.27273	7.85e-05	0.168	TAAAGTTACAATTATTGAAATAAT
1	GAAAGAYANWATACTTTRDSTRAT	NC_012152.1_cp32_10	16266	16289	-	3.20606	8.05e-05	0.168	GATATTCTGGATAATTTGGATTAT
1	GAAAGAYANWATACTTTRDSTRAT	NC_012152.1_cp32_10	11918	11941	+	2.91515	8.92e-05	0.177	TAAAGACTATAAAATTTACAGAAT
1	GAAAGAYANWATACTTTRDSTRAT	NC_012152.1_cp32_10	16798	16821	+	2.69697	9.61e-05	0.182	GATAGTTTAGATACTAAGATAGAT
# FIMO (Find Individual Motif Occurrences): Version 5.5.5 compiled on Dec 6 2023 at 19:32:37
# The format of this file is described at https://meme-suite.org/meme/doc/fimo-output-format.html#tsv_results.
# fimo --oc . --verbosity 1 --bgfile --nrdb-- --thresh 1.0E-4 motifs.meme NC_012152.1_cp32_10.fa
