## Supplementary material for "Characterization and genomic analysis of the Lyme disease spirochete bacteriophage ϕBB-1": Supp data file 1: fimo_motif7_cp32-13.tsv

motif_id	motif_alt_id	sequence_name	start	stop	strand	score	p-value	q-value	matched_sequence
1	GAAAGAYANWATACTTTRDSTRAT	NC_012156.1_cp32_13	26260	26283	+	34.2424	3.4e-12	1.34e-07	GAAAGATAGAATACTTTGTGTAAT
1	GAAAGAYANWATACTTTRDSTRAT	NC_012156.1_cp32_13	14193	14216	-	9.40606	7.01e-06	0.138	GAATGATCATATCCTTTAGGAAGT
1	GAAAGAYANWATACTTTRDSTRAT	NC_012156.1_cp32_13	6165	6188	-	7.52727	1.56e-05	0.154	AAATGATTTAATACCATATCTAAA
1	GAAAGAYANWATACTTTRDSTRAT	NC_012156.1_cp32_13	21986	22009	-	6.93939	1.89e-05	0.154	TATAACTTTCATACTCTATCTGAT
1	GAAAGAYANWATACTTTRDSTRAT	NC_012156.1_cp32_13	19669	19692	-	6.56364	2.14e-05	0.154	GTGACTTTTAATACTTTTTCTAAT
1	GAAAGAYANWATACTTTRDSTRAT	NC_012156.1_cp32_13	25186	25209	+	5.76364	2.81e-05	0.154	GAAATATTATATGATTCACTTGAT
1	GAAAGAYANWATACTTTRDSTRAT	NC_012156.1_cp32_13	29853	29876	-	5.73333	2.84e-05	0.154	TAAATTTATTAGACTTTGGCTTAA
1	GAAAGAYANWATACTTTRDSTRAT	NC_012156.1_cp32_13	29762	29785	+	5.38182	3.26e-05	0.154	GATAGAGATAATACAAAAGGTGCT
1	GAAAGAYANWATACTTTRDSTRAT	NC_012156.1_cp32_13	25078	25101	+	5.17576	3.55e-05	0.154	GTGAGATATGAATCTTTAAATTAT
1	GAAAGAYANWATACTTTRDSTRAT	NC_012156.1_cp32_13	19361	19384	-	4.93939	3.92e-05	0.154	AAAAAATATTAAATTTTAATTATT
1	GAAAGAYANWATACTTTRDSTRAT	NC_012156.1_cp32_13	27533	27556	-	4.52121	4.69e-05	0.163	GAAATTTGGAATAATTCATATAAT
1	GAAAGAYANWATACTTTRDSTRAT	NC_012156.1_cp32_13	6145	6168	-	4.39394	4.96e-05	0.163	TAAAGTTAAAATCATTCAAGTGTT
1	GAAAGAYANWATACTTTRDSTRAT	NC_012156.1_cp32_13	21855	21878	-	4.2	5.39e-05	0.164	GTACGTTAGCATACTTTTATTATT
1	GAAAGAYANWATACTTTRDSTRAT	NC_012156.1_cp32_13	20020	20043	+	4.02424	5.81e-05	0.164	TAAAGATACTAAGATTGAGGCAAT
1	GAAAGAYANWATACTTTRDSTRAT	NC_012156.1_cp32_13	8924	8947	-	3.65455	6.77e-05	0.172	AACTCATACAATTCTTTTTCTAAT
1	GAAAGAYANWATACTTTRDSTRAT	NC_012156.1_cp32_13	21817	21840	+	3.51515	7.15e-05	0.172	GAAATATACTATAAGGAGGCTAAA
1	GAAAGAYANWATACTTTRDSTRAT	NC_012156.1_cp32_13	10039	10062	-	3.36364	7.59e-05	0.172	AAAATTTTTAATTTTTTCGGTGAT
1	GAAAGAYANWATACTTTRDSTRAT	NC_012156.1_cp32_13	19956	19979	-	3.27273	7.85e-05	0.172	TAAAGTTACAATTATTGAAATAAT
1	GAAAGAYANWATACTTTRDSTRAT	NC_012156.1_cp32_13	21525	21548	-	2.70303	9.59e-05	0.194	GTAATATTCAAAGCATTAAATAAT
1	GAAAGAYANWATACTTTRDSTRAT	NC_012156.1_cp32_13	18185	18208	-	2.6303	9.82e-05	0.194	AAAAGATAATATAAACTCAATTAT
# FIMO (Find Individual Motif Occurrences): Version 5.5.5 compiled on Dec 6 2023 at 19:32:37
# The format of this file is described at https://meme-suite.org/meme/doc/fimo-output-format.html#tsv_results.
# fimo --oc . --verbosity 1 --bgfile --nrdb-- --thresh 1.0E-4 motifs.meme NC_012156.1_cp32_13.fa
