## Supplementary material for "Characterization and genomic analysis of the Lyme disease spirochete bacteriophage ϕBB-1": Supp data file 1: fimo_motif7_lp17.tsv

motif_id	motif_alt_id	sequence_name	start	stop	strand	score	p-value	q-value	matched_sequence
1	GAAAGAYANWATACTTTRDSTRAT	lp17_DRF_h_h	9065	9088	+	8.34545	1.14e-05	0.0894	GTAAGACTTTATTCTTTAAAAGAA
1	GAAAGAYANWATACTTTRDSTRAT	lp17_DRF_h_h	3140	3163	-	8.06667	1.28e-05	0.0894	GAATGTTTTAATATCTTTTGTAAT
1	GAAAGAYANWATACTTTRDSTRAT	lp17_DRF_h_h	5744	5767	+	6.67273	2.06e-05	0.0894	AATAAATAAAATATTTTTTCTTAT
1	GAAAGAYANWATACTTTRDSTRAT	lp17_DRF_h_h	6216	6239	-	6.64848	2.08e-05	0.0894	GAAATTTATAAAAATTTTAGTTAT
1	GAAAGAYANWATACTTTRDSTRAT	lp17_DRF_h_h	10908	10931	+	6.29697	2.33e-05	0.0894	GAAACATTAGATACTCTGGAAGAA
1	GAAAGAYANWATACTTTRDSTRAT	lp17_DRF_h_h	5626	5649	-	5.89697	2.68e-05	0.0894	GTAATACTCAATTATTGAACTAAT
1	GAAAGAYANWATACTTTRDSTRAT	lp17_DRF_h_h	5744	5767	-	4.87879	4.02e-05	0.0968	ATAAGAAAAAATATTTTATTTATT
1	GAAAGAYANWATACTTTRDSTRAT	lp17_DRF_h_h	13892	13915	-	4.6	4.53e-05	0.0968	AAAGCAAAAAATACCTTGTGTAAA
1	GAAAGAYANWATACTTTRDSTRAT	lp17_DRF_h_h	4529	4552	+	4.48485	4.77e-05	0.0968	AAGAGAAATAAAAAGTTGTGTGAT
1	GAAAGAYANWATACTTTRDSTRAT	lp17_DRF_h_h	9356	9379	-	4.38182	4.99e-05	0.0968	GATAGATTATAAAATATGACCCAT
1	GAAAGAYANWATACTTTRDSTRAT	lp17_DRF_h_h	8702	8725	+	3.91515	6.08e-05	0.0968	GAAAGAACAAATTTTTTGATTAAA
1	GAAAGAYANWATACTTTRDSTRAT	lp17_DRF_h_h	17727	17750	-	3.90909	6.1e-05	0.0968	TATAGATAATATACTTATTATTTT
1	GAAAGAYANWATACTTTRDSTRAT	lp17_DRF_h_h	13806	13829	+	3.66061	6.75e-05	0.0968	AAAAAACAAAAAACTTCTATTAAT
1	GAAAGAYANWATACTTTRDSTRAT	lp17_DRF_h_h	9125	9148	-	3.3697	7.57e-05	0.0968	TTTAGATATAGTATTTTTGCTAAT
1	GAAAGAYANWATACTTTRDSTRAT	lp17_DRF_h_h	3763	3786	-	3.32121	7.71e-05	0.0968	TAAAGACATAAAAGATAAAGTCAT
1	GAAAGAYANWATACTTTRDSTRAT	lp17_DRF_h_h	17363	17386	+	3.06667	8.46e-05	0.0968	AAAACATTTTTTACAAAATCTGAT
1	GAAAGAYANWATACTTTRDSTRAT	lp17_DRF_h_h	3761	3784	+	3.04242	8.53e-05	0.0968	TAATGACTTTATCTTTTATGTCTT
1	GAAAGAYANWATACTTTRDSTRAT	lp17_DRF_h_h	12052	12075	-	2.98788	8.7e-05	0.0968	AAAATATTTGGTACCTAAATTAAT
1	GAAAGAYANWATACTTTRDSTRAT	lp17_DRF_h_h	1909	1932	+	2.8303	9.19e-05	0.0968	CAAAAATTTTATACTGCAATTATT
# FIMO (Find Individual Motif Occurrences): Version 5.5.5 compiled on Dec 6 2023 at 19:32:37
# The format of this file is described at https://meme-suite.org/meme/doc/fimo-output-format.html#tsv_results.
# fimo --oc . --verbosity 1 --bgfile --nrdb-- --thresh 1.0E-4 motifs.meme lp17_DRF_h_h.fa
