## Supplementary material for "Characterization and genomic analysis of the Lyme disease spirochete bacteriophage ϕBB-1": Supp data file 1: fimo_motif7_lp54.tsv

motif_id	motif_alt_id	sequence_name	start	stop	strand	score	p-value	q-value	matched_sequence
1	GAAAGAYANWATACTTTRDSTRAT	lp54_DRF_h_h	19285	19308	+	9.84848	5.62e-06	0.159	CAGAGAAACTTTACTTGAAGTAAT
1	GAAAGAYANWATACTTTRDSTRAT	lp54_DRF_h_h	21400	21423	+	9.50909	6.66e-06	0.159	AAAAGCAGTAATACTTTAAGTAAG
1	GAAAGAYANWATACTTTRDSTRAT	lp54_DRF_h_h	5012	5035	+	8.98182	8.62e-06	0.159	GAAATTTTAAGTTCTTTATTTGAT
1	GAAAGAYANWATACTTTRDSTRAT	lp54_DRF_h_h	45251	45274	-	8.09697	1.26e-05	0.159	GAAAGATTCTGCATTTGAACTGCT
1	GAAAGAYANWATACTTTRDSTRAT	lp54_DRF_h_h	5214	5237	-	8.09091	1.27e-05	0.159	GAGATATATTATAATTTATATTTT
1	GAAAGAYANWATACTTTRDSTRAT	lp54_DRF_h_h	34913	34936	+	7.84848	1.39e-05	0.159	AAAACGTTTAATATTTTGACTTAT
1	GAAAGAYANWATACTTTRDSTRAT	lp54_DRF_h_h	5120	5143	-	6.73939	2.02e-05	0.162	GAAAAATATTTTATTATTTGTTAT
1	GAAAGAYANWATACTTTRDSTRAT	lp54_DRF_h_h	17829	17852	-	6.70303	2.04e-05	0.162	AAAAGACATGACAATTAAAGTAAA
1	GAAAGAYANWATACTTTRDSTRAT	lp54_DRF_h_h	39819	39842	+	6.4	2.25e-05	0.162	GTAAGATTTTAACTATTAGCTAAT
1	GAAAGAYANWATACTTTRDSTRAT	lp54_DRF_h_h	14862	14885	+	5.68485	2.9e-05	0.162	AAAGAATTTGAAACTTTAAGAAAT
1	GAAAGAYANWATACTTTRDSTRAT	lp54_DRF_h_h	20131	20154	-	5.50303	3.11e-05	0.162	TAATTACAATAAACTTAAATTGAT
1	GAAAGAYANWATACTTTRDSTRAT	lp54_DRF_h_h	48737	48760	-	5.38182	3.26e-05	0.162	GAAAAACTGGACACTCTAAGCAAA
1	GAAAGAYANWATACTTTRDSTRAT	lp54_DRF_h_h	17444	17467	-	5.34545	3.31e-05	0.162	AATAAAAATAAAACTTAAACTGAT
1	GAAAGAYANWATACTTTRDSTRAT	lp54_DRF_h_h	215	238	-	5.21212	3.49e-05	0.162	TAATGTTTTTATACTTTAACTTTC
1	GAAAGAYANWATACTTTRDSTRAT	lp54_DRF_h_h	42797	42820	+	5.17576	3.55e-05	0.162	TTTAGCCATTTTTCTTTAAGTGAT
1	GAAAGAYANWATACTTTRDSTRAT	lp54_DRF_h_h	9061	9084	-	4.86061	4.05e-05	0.174	TAAATTCAGGATAATTTTTGTTAT
1	GAAAGAYANWATACTTTRDSTRAT	lp54_DRF_h_h	43902	43925	-	4.44848	4.84e-05	0.177	GAAGAAATTTATAATTTAATTGTT
1	GAAAGAYANWATACTTTRDSTRAT	lp54_DRF_h_h	23389	23412	-	4.41818	4.91e-05	0.177	GAAAAACAACAAGCCTTTTGGGAT
1	GAAAGAYANWATACTTTRDSTRAT	lp54_DRF_h_h	51615	51638	+	4.41818	4.91e-05	0.177	TAAATATATTTCAATTTGTTTAAT
1	GAAAGAYANWATACTTTRDSTRAT	lp54_DRF_h_h	51305	51328	-	4.29091	5.19e-05	0.178	AAAAGAAAAAATAATTAAAAAAAT
1	GAAAGAYANWATACTTTRDSTRAT	lp54_DRF_h_h	28230	28253	+	3.89697	6.13e-05	0.18	GACAAATAGTAAAAATTAACTATT
1	GAAAGAYANWATACTTTRDSTRAT	lp54_DRF_h_h	10005	10028	+	3.75758	6.49e-05	0.18	GAAGGAACTGTTACTTTAAGCAAA
1	GAAAGAYANWATACTTTRDSTRAT	lp54_DRF_h_h	20158	20181	-	3.61818	6.87e-05	0.18	AAAAGACAAAAACTTTTAAACAAT
1	GAAAGAYANWATACTTTRDSTRAT	lp54_DRF_h_h	11896	11919	+	3.61212	6.89e-05	0.18	ACAAAAAAACATACTTTATTTACT
1	GAAAGAYANWATACTTTRDSTRAT	lp54_DRF_h_h	16768	16791	-	3.55758	7.04e-05	0.18	GAAAAACAAAATATTGAAAATGGT
1	GAAAGAYANWATACTTTRDSTRAT	lp54_DRF_h_h	15864	15887	+	3.47273	7.28e-05	0.18	TAAATTTTAAATCCTTTGGGTTAA
1	GAAAGAYANWATACTTTRDSTRAT	lp54_DRF_h_h	29220	29243	-	3.44848	7.34e-05	0.18	TAAATTTTTCAGACTTAATGTTAT
1	GAAAGAYANWATACTTTRDSTRAT	lp54_DRF_h_h	33200	33223	+	3.44848	7.34e-05	0.18	GCAAGTTTTAAATCTTTAAATGTT
1	GAAAGAYANWATACTTTRDSTRAT	lp54_DRF_h_h	25174	25197	-	3.09091	8.39e-05	0.199	AATTAAATTAATACTTTATCCAAT
1	GAAAGAYANWATACTTTRDSTRAT	lp54_DRF_h_h	44224	44247	-	2.93333	8.87e-05	0.201	AAAAAATAGCATGTTTGAACTGCT
1	GAAAGAYANWATACTTTRDSTRAT	lp54_DRF_h_h	14837	14860	+	2.78182	9.34e-05	0.201	AAAAGATTTTTTATTAAAAATAAT
1	GAAAGAYANWATACTTTRDSTRAT	lp54_DRF_h_h	42866	42889	-	2.72121	9.53e-05	0.201	AAAAGATAAACTACAACAGCTAAA
1	GAAAGAYANWATACTTTRDSTRAT	lp54_DRF_h_h	27764	27787	-	2.67273	9.68e-05	0.201	AACACATTCAAAACTACAAGTGAT
# FIMO (Find Individual Motif Occurrences): Version 5.5.5 compiled on Dec 6 2023 at 19:32:37
# The format of this file is described at https://meme-suite.org/meme/doc/fimo-output-format.html#tsv_results.
# fimo --oc . --verbosity 1 --bgfile --nrdb-- --thresh 1.0E-4 motifs.meme lp54_DRF_h_h.fa
