## Supplementary material for "Characterization and genomic analysis of the Lyme disease spirochete bacteriophage ϕBB-1": Supp data file 1: fimo_motif8_cp26.tsv

motif_id	motif_alt_id	sequence_name	start	stop	strand	score	p-value	q-value	matched_sequence
1	CTCCTTATAAGTGTTACTTTT	NC_012157.1_cp26	6701	6721	+	11.6788	3.01e-06	0.119	TTCCTTATTTTTGTTAATTTT
1	CTCCTTATAAGTGTTACTTTT	NC_012157.1_cp26	5575	5595	-	8.29697	1.29e-05	0.126	CTCTATTAAAATGTAAATTTT
1	CTCCTTATAAGTGTTACTTTT	NC_012157.1_cp26	23243	23263	-	8.10303	1.4e-05	0.126	ATCCTTTTAAAGTTTATTTTT
1	CTCCTTATAAGTGTTACTTTT	NC_012157.1_cp26	1531	1551	+	7.72121	1.64e-05	0.126	CTCCATACGAATATGATTTTT
1	CTCCTTATAAGTGTTACTTTT	NC_012157.1_cp26	1714	1734	+	7.41212	1.85e-05	0.126	TTTCCTATAACTATTAATTTT
1	CTCCTTATAAGTGTTACTTTT	NC_012157.1_cp26	8305	8325	-	7.33333	1.91e-05	0.126	ATTCTTATATTTTTTACTTAT
1	CTCCTTATAAGTGTTACTTTT	NC_012157.1_cp26	15455	15475	+	6.18788	3.03e-05	0.171	ATCTTTTCTTGTGTTACTTCT
1	CTCCTTATAAGTGTTACTTTT	NC_012157.1_cp26	5486	5506	-	5.39394	4.09e-05	0.199	CTGTTTACCTTTGATACTTTT
1	CTCCTTATAAGTGTTACTTTT	NC_012157.1_cp26	3964	3984	+	4.89697	4.97e-05	0.199	ATCCTTATAAGATATATTTAT
1	CTCCTTATAAGTGTTACTTTT	NC_012157.1_cp26	4836	4856	+	4.87273	5.02e-05	0.199	CTCGAGAAAAGTGCTCATTTT
1	CTCCTTATAAGTGTTACTTTT	NC_012157.1_cp26	6344	6364	-	4.55758	5.67e-05	0.203	TTCATGCTAAGAATTACTTTG
1	CTCCTTATAAGTGTTACTTTT	NC_012157.1_cp26	7751	7771	+	4.31515	6.22e-05	0.203	CACCAACAAAACTTTACTTTT
1	CTCCTTATAAGTGTTACTTTT	NC_012157.1_cp26	2720	2740	-	3.98182	7.04e-05	0.203	CCTATATTAGGTATTCCTTTT
1	CTCCTTATAAGTGTTACTTTT	NC_012157.1_cp26	10898	10918	-	3.73333	7.69e-05	0.203	ATCTTTATTGGTTTTTATTTT
1	CTCCTTATAAGTGTTACTTTT	NC_012157.1_cp26	2406	2426	-	3.72727	7.71e-05	0.203	CTATTTATAAATAGCTCTTTT
1	CTCCTTATAAGTGTTACTTTT	NC_012157.1_cp26	16114	16134	-	3.07273	9.79e-05	0.242	ATACTTAAAAATTTTGTTTTT
# FIMO (Find Individual Motif Occurrences): Version 5.5.5 compiled on Dec 6 2023 at 19:32:37
# The format of this file is described at https://meme-suite.org/meme/doc/fimo-output-format.html#tsv_results.
# fimo --oc . --verbosity 1 --bgfile --nrdb-- --thresh 1.0E-4 motifs.meme NC_012157.1_cp26.fa
