## Supplementary material for "Characterization and genomic analysis of the Lyme disease spirochete bacteriophage ϕBB-1": Supp data file 1: fimo_motif8_cp32-1.tsv

motif_id	motif_alt_id	sequence_name	start	stop	strand	score	p-value	q-value	matched_sequence
1	CTCCTTATAAGTGTTACTTTT	NC_012158.1_cp32_1	26097	26117	+	36.9152	4.98e-13	2.36e-08	CTCCTTATAAGTGTTACTTTT
1	CTCCTTATAAGTGTTACTTTT	NC_012158.1_cp32_1	8275	8295	-	12.5333	2.04e-06	0.0483	CTCCTTTTAAGTGTTGTTTGG
1	CTCCTTATAAGTGTTACTTTT	NC_012158.1_cp32_1	21601	21621	-	10.8364	4.33e-06	0.054	ATCTTTATGAGTTTTATTTTT
1	CTCCTTATAAGTGTTACTTTT	NC_012158.1_cp32_1	1619	1639	-	10.3273	5.46e-06	0.054	CCCTTTGCAAGTAGTACTTCT
1	CTCCTTATAAGTGTTACTTTT	NC_012158.1_cp32_1	1935	1955	-	10.2303	5.7e-06	0.054	TTGCTTGTATGTATTACTTAT
1	CTCCTTATAAGTGTTACTTTT	NC_012158.1_cp32_1	26970	26990	-	8.64242	1.11e-05	0.0872	CTTCTTGTTGTTGTTTTTTTT
1	CTCCTTATAAGTGTTACTTTT	NC_012158.1_cp32_1	18709	18729	+	7.73333	1.63e-05	0.103	CTCTTTGTATCCAGTACTTTT
1	CTCCTTATAAGTGTTACTTTT	NC_012158.1_cp32_1	22084	22104	-	7.55152	1.75e-05	0.103	ATATTCATAAGTTTGACTTTT
1	CTCCTTATAAGTGTTACTTTT	NC_012158.1_cp32_1	8338	8358	-	7.27273	1.96e-05	0.103	ATATTCATAAGTTTTATTTTT
1	CTCCTTATAAGTGTTACTTTT	NC_012158.1_cp32_1	846	866	-	6.27879	2.91e-05	0.115	CTCATTGTTAAGATTGCTTTT
1	CTCCTTATAAGTGTTACTTTT	NC_012158.1_cp32_1	8229	8249	-	6.2	3.02e-05	0.115	CTAATTTCAAAAGATACTTTT
1	CTCCTTATAAGTGTTACTTTT	NC_012158.1_cp32_1	7316	7336	+	6.15152	3.07e-05	0.115	CTCCATCAAGCTAGTATTTTT
1	CTCCTTATAAGTGTTACTTTT	NC_012158.1_cp32_1	12091	12111	-	5.78788	3.53e-05	0.115	CTCCTTTACAATGCCAATTTT
1	CTCCTTATAAGTGTTACTTTT	NC_012158.1_cp32_1	7232	7252	-	5.72727	3.61e-05	0.115	TTCTTTTTCAGTATTGCCTTT
1	CTCCTTATAAGTGTTACTTTT	NC_012158.1_cp32_1	29224	29244	-	5.70909	3.63e-05	0.115	CTTCTTTTCATTATTCTTTTT
1	CTCCTTATAAGTGTTACTTTT	NC_012158.1_cp32_1	20802	20822	-	5.26061	4.3e-05	0.127	TTCCATTTATTTGATACTTTA
1	CTCCTTATAAGTGTTACTTTT	NC_012158.1_cp32_1	17810	17830	-	4.91515	4.93e-05	0.137	ATCCCCATATTTATTATTTTT
1	CTCCTTATAAGTGTTACTTTT	NC_012158.1_cp32_1	12232	12252	+	4.12727	6.67e-05	0.175	CTTCAATCAAGCGTTAATATT
1	CTCCTTATAAGTGTTACTTTT	NC_012158.1_cp32_1	6169	6189	-	3.68485	7.82e-05	0.189	AATCATTCAAGTGTTACCTTA
1	CTCCTTATAAGTGTTACTTTT	NC_012158.1_cp32_1	11877	11897	-	3.43636	8.54e-05	0.189	AGTCTTGCACTTGTTTCTTTT
1	CTCCTTATAAGTGTTACTTTT	NC_012158.1_cp32_1	24073	24093	-	3.38788	8.69e-05	0.189	ATAATTAGAGTCGCTACTTTT
1	CTCCTTATAAGTGTTACTTTT	NC_012158.1_cp32_1	13142	13162	-	3.35152	8.8e-05	0.189	CGCACTGTAAGTTGTGCTTTT
# FIMO (Find Individual Motif Occurrences): Version 5.5.5 compiled on Dec 6 2023 at 19:32:37
# The format of this file is described at https://meme-suite.org/meme/doc/fimo-output-format.html#tsv_results.
# fimo --oc . --verbosity 1 --bgfile --nrdb-- --thresh 1.0E-4 motifs.meme NC_012158.1_cp32_1.fa
