## Supplementary material for "Characterization and genomic analysis of the Lyme disease spirochete bacteriophage ϕBB-1": Supp data file 1: fimo_motif8_cp32-3.tsv

motif_id	motif_alt_id	sequence_name	start	stop	strand	score	p-value	q-value	matched_sequence
1	CTCCTTATAAGTGTTACTTTT	NC_012154.1_cp32_3	25752	25772	+	36.9152	4.98e-13	2.42e-08	CTCCTTATAAGTGTTACTTTT
1	CTCCTTATAAGTGTTACTTTT	NC_012154.1_cp32_3	8245	8265	-	12.5333	2.04e-06	0.0496	CTCCTTTTAAGTGTTGTTTGG
1	CTCCTTATAAGTGTTACTTTT	NC_012154.1_cp32_3	1921	1941	-	10.2303	5.7e-06	0.0827	TTGCTTGTATGTATTACTTAT
1	CTCCTTATAAGTGTTACTTTT	NC_012154.1_cp32_3	12009	12029	-	9.82424	6.82e-06	0.0827	CTCCTTTACAGTGCCAATTTT
1	CTCCTTATAAGTGTTACTTTT	NC_012154.1_cp32_3	27663	27683	+	8.98788	9.63e-06	0.0935	ATTCATATAAATGCTCCTTTT
1	CTCCTTATAAGTGTTACTTTT	NC_012154.1_cp32_3	22580	22600	-	8.25455	1.31e-05	0.106	CCCATTATTAGAATTACTTGT
1	CTCCTTATAAGTGTTACTTTT	NC_012154.1_cp32_3	11802	11822	-	7.88485	1.53e-05	0.106	AGCCTTGCACTTGTTTCTTTT
1	CTCCTTATAAGTGTTACTTTT	NC_012154.1_cp32_3	8199	8219	-	6.2	3.02e-05	0.183	CTAATTTCAAAAGATACTTTT
1	CTCCTTATAAGTGTTACTTTT	NC_012154.1_cp32_3	7202	7222	-	5.72727	3.61e-05	0.194	TTCTTTTTCAGTATTGCCTTT
1	CTCCTTATAAGTGTTACTTTT	NC_012154.1_cp32_3	586	606	-	5.00606	4.76e-05	0.194	CTATTTCTACGTATATCTTTT
1	CTCCTTATAAGTGTTACTTTT	NC_012154.1_cp32_3	6673	6693	-	4.42424	5.96e-05	0.194	CTCCTTTAAAGTTTCAATTGC
1	CTCCTTATAAGTGTTACTTTT	NC_012154.1_cp32_3	86	106	-	4.37576	6.07e-05	0.194	CTTATTTTATCTATTAGTTTT
1	CTCCTTATAAGTGTTACTTTT	NC_012154.1_cp32_3	21646	21666	-	4.30303	6.25e-05	0.194	TTCTTTTTTAGAATTAATTTT
1	CTCCTTATAAGTGTTACTTTT	NC_012154.1_cp32_3	12150	12170	+	4.12727	6.67e-05	0.194	CTTCAATCAAGCGTTAATATT
1	CTCCTTATAAGTGTTACTTTT	NC_012154.1_cp32_3	10048	10068	+	4.11515	6.7e-05	0.194	TACTTTAAAGACTTTACTTTT
1	CTCCTTATAAGTGTTACTTTT	NC_012154.1_cp32_3	26316	26336	-	4.07879	6.79e-05	0.194	CTCCAAAAAACTCTTCTTTTT
1	CTCCTTATAAGTGTTACTTTT	NC_012154.1_cp32_3	21181	21201	-	4.07273	6.81e-05	0.194	CTACATAAAAGTGCGTTTTTT
1	CTCCTTATAAGTGTTACTTTT	NC_012154.1_cp32_3	26442	26462	-	3.87273	7.32e-05	0.197	CTTCTTTTAATTTTTGATCTT
1	CTCCTTATAAGTGTTACTTTT	NC_012154.1_cp32_3	6139	6159	-	3.68485	7.82e-05	0.2	AATCATTCAAGTGTTACCTTA
1	CTCCTTATAAGTGTTACTTTT	NC_012154.1_cp32_3	26510	26530	+	3.51515	8.3e-05	0.201	GATCCTAAAAGTGTTTCTCTT
1	CTCCTTATAAGTGTTACTTTT	NC_012154.1_cp32_3	843	863	-	3.26667	9.09e-05	0.21	CTCATTATTTAGATTGCTTTT
1	CTCCTTATAAGTGTTACTTTT	NC_012154.1_cp32_3	7718	7738	+	3.06061	9.84e-05	0.217	CTTAGTGTGAATATTACTTAT
# FIMO (Find Individual Motif Occurrences): Version 5.5.5 compiled on Dec 6 2023 at 19:32:37
# The format of this file is described at https://meme-suite.org/meme/doc/fimo-output-format.html#tsv_results.
# fimo --oc . --verbosity 1 --bgfile --nrdb-- --thresh 1.0E-4 motifs.meme NC_012154.1_cp32_3.fa
