## Supplementary material for "Characterization and genomic analysis of the Lyme disease spirochete bacteriophage ϕBB-1": Supp data file 1: fimo_motif8_cp32-5.tsv

motif_id	motif_alt_id	sequence_name	start	stop	strand	score	p-value	q-value	matched_sequence
1	CTCCTTATAAGTGTTACTTTT	NC_012149.1_cp32_5	25974	25994	+	26.3333	1.05e-09	4.93e-05	CTCCTTGAAGTTGTTACTTTT
1	CTCCTTATAAGTGTTACTTTT	NC_012149.1_cp32_5	8248	8268	-	12.5333	2.04e-06	0.048	CTCCTTTTAAGTGTTGTTTGG
1	CTCCTTATAAGTGTTACTTTT	NC_012149.1_cp32_5	1924	1944	-	10.2303	5.7e-06	0.08	TTGCTTGTATGTATTACTTAT
1	CTCCTTATAAGTGTTACTTTT	NC_012149.1_cp32_5	12064	12084	-	9.82424	6.82e-06	0.08	CTCCTTTACAGTGCCAATTTT
1	CTCCTTATAAGTGTTACTTTT	NC_012149.1_cp32_5	846	866	-	8.49091	1.18e-05	0.111	CTCATTATTTAGATTACTTTT
1	CTCCTTATAAGTGTTACTTTT	NC_012149.1_cp32_5	18641	18661	+	7.73333	1.63e-05	0.127	CTCTTTGTATCCAGTACTTTT
1	CTCCTTATAAGTGTTACTTTT	NC_012149.1_cp32_5	8311	8331	-	7.27273	1.96e-05	0.131	ATATTCATAAGTTTTATTTTT
1	CTCCTTATAAGTGTTACTTTT	NC_012149.1_cp32_5	12456	12476	-	6.60606	2.54e-05	0.142	CTAATTCTAGATGTTGCTATT
1	CTCCTTATAAGTGTTACTTTT	NC_012149.1_cp32_5	8202	8222	-	6.2	3.02e-05	0.142	CTAATTTCAAAAGATACTTTT
1	CTCCTTATAAGTGTTACTTTT	NC_012149.1_cp32_5	7289	7309	+	6.15152	3.07e-05	0.142	CTCCATCAAGCTAGTATTTTT
1	CTCCTTATAAGTGTTACTTTT	NC_012149.1_cp32_5	7205	7225	-	5.72727	3.61e-05	0.142	TTCTTTTTCAGTATTGCCTTT
1	CTCCTTATAAGTGTTACTTTT	NC_012149.1_cp32_5	28728	28748	-	5.70909	3.63e-05	0.142	CTTCTTTTCATTATTCTTTTT
1	CTCCTTATAAGTGTTACTTTT	NC_012149.1_cp32_5	21551	21571	-	5.24848	4.32e-05	0.156	TTGTTTGTGAGTATTATTTTT
1	CTCCTTATAAGTGTTACTTTT	NC_012149.1_cp32_5	586	606	-	5.00606	4.76e-05	0.16	CTATTTCTACGTATATCTTTT
1	CTCCTTATAAGTGTTACTTTT	NC_012149.1_cp32_5	26298	26318	-	4.64848	5.47e-05	0.163	TTACATTCAGCTGTTACATTT
1	CTCCTTATAAGTGTTACTTTT	NC_012149.1_cp32_5	86	106	-	4.37576	6.07e-05	0.163	CTTATTTTATCTATTAGTTTT
1	CTCCTTATAAGTGTTACTTTT	NC_012149.1_cp32_5	24464	24484	-	4.32121	6.2e-05	0.163	CTCTTTTTTTGTGTTCGCTTT
1	CTCCTTATAAGTGTTACTTTT	NC_012149.1_cp32_5	19359	19379	-	4.29697	6.26e-05	0.163	GTTGTGACAAGTTGTACTTTT
1	CTCCTTATAAGTGTTACTTTT	NC_012149.1_cp32_5	12205	12225	+	4.12727	6.67e-05	0.165	CTTCAATCAAGCGTTAATATT
1	CTCCTTATAAGTGTTACTTTT	NC_012149.1_cp32_5	6142	6162	-	3.68485	7.82e-05	0.179	AATCATTCAAGTGTTACCTTA
1	CTCCTTATAAGTGTTACTTTT	NC_012149.1_cp32_5	11850	11870	-	3.43636	8.54e-05	0.179	AGTCTTGCACTTGTTTCTTTT
1	CTCCTTATAAGTGTTACTTTT	NC_012149.1_cp32_5	23950	23970	-	3.38788	8.69e-05	0.179	ATAATTAGAGTCGCTACTTTT
1	CTCCTTATAAGTGTTACTTTT	NC_012149.1_cp32_5	17758	17778	-	3.3697	8.75e-05	0.179	CTCTATATCGTTGCTACCATT
# FIMO (Find Individual Motif Occurrences): Version 5.5.5 compiled on Dec 6 2023 at 19:32:37
# The format of this file is described at https://meme-suite.org/meme/doc/fimo-output-format.html#tsv_results.
# fimo --oc . --verbosity 1 --bgfile --nrdb-- --thresh 1.0E-4 motifs.meme NC_012149.1_cp32_5.fa
