## Supplementary material for "Characterization and genomic analysis of the Lyme disease spirochete bacteriophage ϕBB-1": Supp data file 1: fimo_motif8_cp32-10.tsv

motif_id	motif_alt_id	sequence_name	start	stop	strand	score	p-value	q-value	matched_sequence
1	CTCCTTATAAGTGTTACTTTT	NC_012152.1_cp32_10	25751	25771	+	36.9152	4.98e-13	2.44e-08	CTCCTTATAAGTGTTACTTTT
1	CTCCTTATAAGTGTTACTTTT	NC_012152.1_cp32_10	1923	1943	-	15.2	5.86e-07	0.0143	TTGCTTGTAAGTATTACTTAT
1	CTCCTTATAAGTGTTACTTTT	NC_012152.1_cp32_10	12018	12038	-	9.82424	6.82e-06	0.111	CTCCTTTACAGTGCCAATTTT
1	CTCCTTATAAGTGTTACTTTT	NC_012152.1_cp32_10	12159	12179	+	7.76364	1.61e-05	0.116	CTTCAATCAAGTGTTAATATT
1	CTCCTTATAAGTGTTACTTTT	NC_012152.1_cp32_10	8252	8272	-	7.4303	1.84e-05	0.116	CTCCCTTTAAGTGTTGTTTGG
1	CTCCTTATAAGTGTTACTTTT	NC_012152.1_cp32_10	8315	8335	-	7.27273	1.96e-05	0.116	ATATTCATAAGTTTTATTTTT
1	CTCCTTATAAGTGTTACTTTT	NC_012152.1_cp32_10	3944	3964	-	7.11515	2.08e-05	0.116	CTCCTAAATATCATTAATTTT
1	CTCCTTATAAGTGTTACTTTT	NC_012152.1_cp32_10	27535	27555	-	7.02424	2.16e-05	0.116	TTCTTCGTAATTTATACTTTT
1	CTCCTTATAAGTGTTACTTTT	NC_012152.1_cp32_10	21383	21403	-	6.4303	2.73e-05	0.116	TTGCTTATGAGTATTGTTTTT
1	CTCCTTATAAGTGTTACTTTT	NC_012152.1_cp32_10	20584	20604	-	6.30303	2.88e-05	0.116	CCCCGTTTATTTGATACTTTA
1	CTCCTTATAAGTGTTACTTTT	NC_012152.1_cp32_10	8206	8226	-	6.2	3.02e-05	0.116	CTAATTTCAAAAGATACTTTT
1	CTCCTTATAAGTGTTACTTTT	NC_012152.1_cp32_10	27519	27539	-	6.1697	3.05e-05	0.116	CTTTTAAAAAGTATTGCTGTT
1	CTCCTTATAAGTGTTACTTTT	NC_012152.1_cp32_10	7293	7313	+	6.15152	3.07e-05	0.116	CTCCATCAAGCTAGTATTTTT
1	CTCCTTATAAGTGTTACTTTT	NC_012152.1_cp32_10	7209	7229	-	5.72727	3.61e-05	0.124	TTCTTTTTCAGTATTGCCTTT
1	CTCCTTATAAGTGTTACTTTT	NC_012152.1_cp32_10	15348	15368	-	5.57576	3.81e-05	0.124	ATTCTTAAAAATCTTACCTAT
1	CTCCTTATAAGTGTTACTTTT	NC_012152.1_cp32_10	586	606	-	5.00606	4.76e-05	0.146	CTATTTCTACGTATATCTTTT
1	CTCCTTATAAGTGTTACTTTT	NC_012152.1_cp32_10	26075	26095	-	4.64848	5.47e-05	0.153	TTACATTCAGCTGTTACATTT
1	CTCCTTATAAGTGTTACTTTT	NC_012152.1_cp32_10	3319	3339	-	4.4	6.01e-05	0.153	CCAGCTTCAGGTGTTACTGTT
1	CTCCTTATAAGTGTTACTTTT	NC_012152.1_cp32_10	86	106	-	4.37576	6.07e-05	0.153	CTTATTTTATCTATTAGTTTT
1	CTCCTTATAAGTGTTACTTTT	NC_012152.1_cp32_10	19197	19217	-	4.29697	6.26e-05	0.153	GTTGTGACAAGTTGTACTTTT
1	CTCCTTATAAGTGTTACTTTT	NC_012152.1_cp32_10	20966	20986	-	3.75152	7.65e-05	0.171	TTCTTTATAAAAATAACTTGT
1	CTCCTTATAAGTGTTACTTTT	NC_012152.1_cp32_10	6149	6169	-	3.68485	7.82e-05	0.171	AATCATTCAAGTGTTACCTTA
1	CTCCTTATAAGTGTTACTTTT	NC_012152.1_cp32_10	11803	11823	-	3.43636	8.54e-05	0.171	AGTCTTGCACTTGTTTCTTTT
1	CTCCTTATAAGTGTTACTTTT	NC_012152.1_cp32_10	23727	23747	-	3.38788	8.69e-05	0.171	ATAATTAGAGTCGCTACTTTT
1	CTCCTTATAAGTGTTACTTTT	NC_012152.1_cp32_10	13069	13089	-	3.35152	8.8e-05	0.171	CGCACTGTAAGTTGTGCTTTT
1	CTCCTTATAAGTGTTACTTTT	NC_012152.1_cp32_10	843	863	-	3.26667	9.09e-05	0.171	CTCATTATTTAGATTGCTTTT
1	CTCCTTATAAGTGTTACTTTT	NC_012152.1_cp32_10	24990	25010	+	3.11515	9.64e-05	0.175	GCATTTATAAGCGTGAATTTT
# FIMO (Find Individual Motif Occurrences): Version 5.5.5 compiled on Dec 6 2023 at 19:32:37
# The format of this file is described at https://meme-suite.org/meme/doc/fimo-output-format.html#tsv_results.
# fimo --oc . --verbosity 1 --bgfile --nrdb-- --thresh 1.0E-4 motifs.meme NC_012152.1_cp32_10.fa
