## Supplementary material for "Characterization and genomic analysis of the Lyme disease spirochete bacteriophage ϕBB-1": Supp data file 1: fimo_motif8_cp32-13.tsv

motif_id	motif_alt_id	sequence_name	start	stop	strand	score	p-value	q-value	matched_sequence
1	CTCCTTATAAGTGTTACTTTT	NC_012156.1_cp32_13	26078	26098	+	36.9152	4.98e-13	2.44e-08	CTCCTTATAAGTGTTACTTTT
1	CTCCTTATAAGTGTTACTTTT	NC_012156.1_cp32_13	8245	8265	-	12.5333	2.04e-06	0.05	CTCCTTTTAAGTGTTGTTTGG
1	CTCCTTATAAGTGTTACTTTT	NC_012156.1_cp32_13	1921	1941	-	10.2303	5.7e-06	0.0835	TTGCTTGTATGTATTACTTAT
1	CTCCTTATAAGTGTTACTTTT	NC_012156.1_cp32_13	12022	12042	-	9.82424	6.82e-06	0.0835	CTCCTTTACAGTGCCAATTTT
1	CTCCTTATAAGTGTTACTTTT	NC_012156.1_cp32_13	27989	28009	+	8.98788	9.63e-06	0.0943	ATTCATATAAATGCTCCTTTT
1	CTCCTTATAAGTGTTACTTTT	NC_012156.1_cp32_13	22915	22935	-	8.25455	1.31e-05	0.107	CCCATTATTAGAATTACTTGT
1	CTCCTTATAAGTGTTACTTTT	NC_012156.1_cp32_13	11815	11835	-	7.88485	1.53e-05	0.107	AGCCTTGCACTTGTTTCTTTT
1	CTCCTTATAAGTGTTACTTTT	NC_012156.1_cp32_13	8199	8219	-	6.2	3.02e-05	0.159	CTAATTTCAAAAGATACTTTT
1	CTCCTTATAAGTGTTACTTTT	NC_012156.1_cp32_13	18016	18036	+	6.07879	3.16e-05	0.159	ATCCTTTAATCTATTATTTTT
1	CTCCTTATAAGTGTTACTTTT	NC_012156.1_cp32_13	7202	7222	-	5.72727	3.61e-05	0.159	TTCTTTTTCAGTATTGCCTTT
1	CTCCTTATAAGTGTTACTTTT	NC_012156.1_cp32_13	15355	15375	-	5.57576	3.81e-05	0.159	ATTCTTAAAAATCTTACCTAT
1	CTCCTTATAAGTGTTACTTTT	NC_012156.1_cp32_13	21964	21984	-	5.37576	4.12e-05	0.159	ATCTTTATCGTTGTTGCTTTC
1	CTCCTTATAAGTGTTACTTTT	NC_012156.1_cp32_13	21688	21708	-	5.15758	4.48e-05	0.159	ATCTTTTAAGGTATTTCTATT
1	CTCCTTATAAGTGTTACTTTT	NC_012156.1_cp32_13	586	606	-	5.00606	4.76e-05	0.159	CTATTTCTACGTATATCTTTT
1	CTCCTTATAAGTGTTACTTTT	NC_012156.1_cp32_13	18316	18336	+	4.65455	5.46e-05	0.159	GTTTTGAATAGTGTTATTTTT
1	CTCCTTATAAGTGTTACTTTT	NC_012156.1_cp32_13	19002	19022	-	4.65455	5.46e-05	0.159	CTCTAGTCAAGCCTTATTTTT
1	CTCCTTATAAGTGTTACTTTT	NC_012156.1_cp32_13	6673	6693	-	4.42424	5.96e-05	0.159	CTCCTTTAAAGTTTCAATTGC
1	CTCCTTATAAGTGTTACTTTT	NC_012156.1_cp32_13	86	106	-	4.37576	6.07e-05	0.159	CTTATTTTATCTATTAGTTTT
1	CTCCTTATAAGTGTTACTTTT	NC_012156.1_cp32_13	12163	12183	+	4.12727	6.67e-05	0.159	CTTCAATCAAGCGTTAATATT
1	CTCCTTATAAGTGTTACTTTT	NC_012156.1_cp32_13	26642	26662	-	4.07879	6.79e-05	0.159	CTCCAAAAAACTCTTCTTTTT
1	CTCCTTATAAGTGTTACTTTT	NC_012156.1_cp32_13	21754	21774	-	4.02424	6.94e-05	0.159	ATTATTAAAATTGTGAATTTT
1	CTCCTTATAAGTGTTACTTTT	NC_012156.1_cp32_13	26768	26788	-	3.87273	7.32e-05	0.159	CTTCTTTTAATTTTTGATCTT
1	CTCCTTATAAGTGTTACTTTT	NC_012156.1_cp32_13	6139	6159	-	3.68485	7.82e-05	0.159	AATCATTCAAGTGTTACCTTA
1	CTCCTTATAAGTGTTACTTTT	NC_012156.1_cp32_13	26836	26856	+	3.51515	8.3e-05	0.159	GATCCTAAAAGTGTTTCTCTT
1	CTCCTTATAAGTGTTACTTTT	NC_012156.1_cp32_13	18366	18386	+	3.47879	8.41e-05	0.159	CCCTTTTTTGTTCTTGCTTTT
1	CTCCTTATAAGTGTTACTTTT	NC_012156.1_cp32_13	24036	24056	-	3.38788	8.69e-05	0.159	ATAATTAGAGTCGCTACTTTT
1	CTCCTTATAAGTGTTACTTTT	NC_012156.1_cp32_13	17664	17684	-	3.3697	8.75e-05	0.159	CTCTATATCGTTGCTACCATT
1	CTCCTTATAAGTGTTACTTTT	NC_012156.1_cp32_13	843	863	-	3.26667	9.09e-05	0.159	CTCATTATTTAGATTGCTTTT
1	CTCCTTATAAGTGTTACTTTT	NC_012156.1_cp32_13	17634	17654	-	3.1697	9.44e-05	0.159	ATTATTATTATTATTATTTTT
1	CTCCTTATAAGTGTTACTTTT	NC_012156.1_cp32_13	7718	7738	+	3.06061	9.84e-05	0.161	CTTAGTGTGAATATTACTTAT
# FIMO (Find Individual Motif Occurrences): Version 5.5.5 compiled on Dec 6 2023 at 19:32:37
# The format of this file is described at https://meme-suite.org/meme/doc/fimo-output-format.html#tsv_results.
# fimo --oc . --verbosity 1 --bgfile --nrdb-- --thresh 1.0E-4 motifs.meme NC_012156.1_cp32_13.fa
