## Supplementary material for "Characterization and genomic analysis of the Lyme disease spirochete bacteriophage ϕBB-1": Supp data file 1: fimo_motif8_lp17.tsv

motif_id	motif_alt_id	sequence_name	start	stop	strand	score	p-value	q-value	matched_sequence
1	CTCCTTATAAGTGTTACTTTT	lp17_DRF_h_h	6020	6040	-	12.9939	1.67e-06	0.0424	CTCTTTCTAAACATTCCTTTT
1	CTCCTTATAAGTGTTACTTTT	lp17_DRF_h_h	13466	13486	-	11.3939	3.45e-06	0.0438	CTTTTAAAAAGTATTTCTTTT
1	CTCCTTATAAGTGTTACTTTT	lp17_DRF_h_h	4444	4464	-	6.66667	2.48e-05	0.139	CTTGCCAAAATGGTTACTTTT
1	CTCCTTATAAGTGTTACTTTT	lp17_DRF_h_h	15681	15701	+	6.30303	2.88e-05	0.139	CTTCTAAAAAATAATAATTTT
1	CTCCTTATAAGTGTTACTTTT	lp17_DRF_h_h	17603	17623	+	5.9697	3.3e-05	0.139	CTTTTTAGCTATGTTATTTTT
1	CTCCTTATAAGTGTTACTTTT	lp17_DRF_h_h	16759	16779	+	5.70909	3.63e-05	0.139	CTCTTTTTTATTATTTTTTTT
1	CTCCTTATAAGTGTTACTTTT	lp17_DRF_h_h	8829	8849	-	5.5697	3.82e-05	0.139	CTTGGTTTAAGTATTTTTTTT
1	CTCCTTATAAGTGTTACTTTT	lp17_DRF_h_h	17942	17962	+	4.95152	4.86e-05	0.155	TTTGTTAGGTTTGTTACTTTT
1	CTCCTTATAAGTGTTACTTTT	lp17_DRF_h_h	8606	8626	-	4.07879	6.79e-05	0.177	TTGCTTATTGTTGATAGTTTT
1	CTCCTTATAAGTGTTACTTTT	lp17_DRF_h_h	824	844	-	3.90909	7.23e-05	0.177	CTTGTTATTTTCGTTGCTTTT
1	CTCCTTATAAGTGTTACTTTT	lp17_DRF_h_h	12231	12251	-	3.68485	7.82e-05	0.177	TTACTTAAAAGCGTTTAATTT
1	CTCCTTATAAGTGTTACTTTT	lp17_DRF_h_h	9265	9285	-	3.50303	8.34e-05	0.177	CTTAATTGAATTGTTTCTTTC
# FIMO (Find Individual Motif Occurrences): Version 5.5.5 compiled on Dec 6 2023 at 19:32:37
# The format of this file is described at https://meme-suite.org/meme/doc/fimo-output-format.html#tsv_results.
# fimo --oc . --verbosity 1 --bgfile --nrdb-- --thresh 1.0E-4 motifs.meme lp17_DRF_h_h.fa
