## Supplementary material for "Characterization and genomic analysis of the Lyme disease spirochete bacteriophage ϕBB-1": Supp data file 1: fimo_motif8_lp54.tsv

motif_id	motif_alt_id	sequence_name	start	stop	strand	score	p-value	q-value	matched_sequence
1	CTCCTTATAAGTGTTACTTTT	lp54_DRF_h_h	35239	35259	-	14.9939	6.5e-07	0.0536	CCCCTAACAAGTTTTGCTTTT
1	CTCCTTATAAGTGTTACTTTT	lp54_DRF_h_h	42944	42964	+	11.3879	3.46e-06	0.108	CTGTTTATAAGAGTTTCTTTA
1	CTCCTTATAAGTGTTACTTTT	lp54_DRF_h_h	31649	31669	-	11.0909	3.91e-06	0.108	GCCCTCAGAAGAGTTAATTTT
1	CTCCTTATAAGTGTTACTTTT	lp54_DRF_h_h	33230	33250	-	9.24848	8.7e-06	0.118	ATCCTTAAAAGAATCAATTTT
1	CTCCTTATAAGTGTTACTTTT	lp54_DRF_h_h	42369	42389	-	9.18788	8.91e-06	0.118	GTCATTGGAGCTGTAACTTTT
1	CTCCTTATAAGTGTTACTTTT	lp54_DRF_h_h	4160	4180	+	8.73333	1.06e-05	0.118	ATTGTTAGAAGTGGTGCTTTT
1	CTCCTTATAAGTGTTACTTTT	lp54_DRF_h_h	28963	28983	-	8.14545	1.38e-05	0.118	CTCTTTAGAGTTTTTAAATTT
1	CTCCTTATAAGTGTTACTTTT	lp54_DRF_h_h	35875	35895	+	7.94545	1.5e-05	0.118	AATCTTTTAAGTTTAACTTTT
1	CTCCTTATAAGTGTTACTTTT	lp54_DRF_h_h	17444	17464	+	7.90303	1.52e-05	0.118	ATCAGTTTAAGTTTTATTTTT
1	CTCCTTATAAGTGTTACTTTT	lp54_DRF_h_h	33452	33472	-	7.56364	1.74e-05	0.118	CTGCTTAAAAGTGTTTTTAAT
1	CTCCTTATAAGTGTTACTTTT	lp54_DRF_h_h	33176	33196	-	7.37576	1.88e-05	0.118	TTTTTTAGAATTATCACTTTT
1	CTCCTTATAAGTGTTACTTTT	lp54_DRF_h_h	18034	18054	+	7.29091	1.95e-05	0.118	CTCCTTTTACCACTTATTTTT
1	CTCCTTATAAGTGTTACTTTT	lp54_DRF_h_h	18943	18963	-	7.29091	1.95e-05	0.118	CCACCGCTAAATATTACTTTT
1	CTCCTTATAAGTGTTACTTTT	lp54_DRF_h_h	43846	43866	+	7.21818	2e-05	0.118	CTTTTAATTAGTGTTTCTATT
1	CTCCTTATAAGTGTTACTTTT	lp54_DRF_h_h	26946	26966	-	6.56364	2.58e-05	0.142	CTCTTTAAAAGAATACCCTTT
1	CTCCTTATAAGTGTTACTTTT	lp54_DRF_h_h	23669	23689	-	5.92727	3.35e-05	0.169	TTCTTTAAAATTATTCTTTTT
1	CTCCTTATAAGTGTTACTTTT	lp54_DRF_h_h	45839	45859	+	5.82424	3.49e-05	0.169	GCCTTATTAAGTATTCCTTTT
1	CTCCTTATAAGTGTTACTTTT	lp54_DRF_h_h	40435	40455	+	5.53333	3.87e-05	0.178	CCCTTTTTAATTGTGTCTTTA
1	CTCCTTATAAGTGTTACTTTT	lp54_DRF_h_h	51546	51566	-	5.39394	4.09e-05	0.178	TTTTTTTTAAGGATTACGTTT
1	CTCCTTATAAGTGTTACTTTT	lp54_DRF_h_h	27349	27369	-	5.24848	4.32e-05	0.178	CTCCTTTTTTAAATTAATTTT
1	CTCCTTATAAGTGTTACTTTT	lp54_DRF_h_h	25259	25279	+	4.74545	5.27e-05	0.207	TATTTTGTAAGTTTTACTTAT
1	CTCCTTATAAGTGTTACTTTT	lp54_DRF_h_h	46600	46620	+	4.33333	6.17e-05	0.225	CCTTTTTTAAACATTTCTTTT
1	CTCCTTATAAGTGTTACTTTT	lp54_DRF_h_h	18926	18946	-	4.19394	6.51e-05	0.225	TTTTGAATAATTGTTACTTTC
1	CTCCTTATAAGTGTTACTTTT	lp54_DRF_h_h	18043	18063	+	4.13333	6.65e-05	0.225	CCACTTATTTTTATTAATTTT
1	CTCCTTATAAGTGTTACTTTT	lp54_DRF_h_h	1671	1691	-	4.02424	6.94e-05	0.225	TTTGTTAAAAATGTTAGTGTT
1	CTCCTTATAAGTGTTACTTTT	lp54_DRF_h_h	25613	25633	-	3.95758	7.1e-05	0.225	TTTCTTTCAAGCAAGACTTTT
1	CTCCTTATAAGTGTTACTTTT	lp54_DRF_h_h	22249	22269	+	3.83636	7.41e-05	0.225	ATAATTATAGTTGTTAATATT
1	CTCCTTATAAGTGTTACTTTT	lp54_DRF_h_h	42421	42441	-	3.72121	7.72e-05	0.225	CTTCATTGATTTGGTATTTTT
1	CTCCTTATAAGTGTTACTTTT	lp54_DRF_h_h	16678	16698	+	3.54545	8.21e-05	0.225	CGAGCTAAAAATTTTACTTTT
1	CTCCTTATAAGTGTTACTTTT	lp54_DRF_h_h	43522	43542	+	3.51515	8.3e-05	0.225	ATTTTTCAAAATGTTACCCTT
1	CTCCTTATAAGTGTTACTTTT	lp54_DRF_h_h	37610	37630	+	3.36364	8.76e-05	0.225	CTTTTTGAAAATGTTTTTATT
1	CTCCTTATAAGTGTTACTTTT	lp54_DRF_h_h	35491	35511	-	3.30303	8.96e-05	0.225	CTCCTTAAAGACTTCAGTTTG
1	CTCCTTATAAGTGTTACTTTT	lp54_DRF_h_h	47647	47667	+	3.18182	9.39e-05	0.225	GTTTTTTTAAGTCTTTGTTTT
1	CTCCTTATAAGTGTTACTTTT	lp54_DRF_h_h	30681	30701	-	3.15758	9.48e-05	0.225	CTCCTTTTTAAATTTCTTTTT
1	CTCCTTATAAGTGTTACTTTT	lp54_DRF_h_h	31079	31099	-	3.09091	9.73e-05	0.225	CTCTTCAAAATCGCTACTAAT
1	CTCCTTATAAGTGTTACTTTT	lp54_DRF_h_h	15201	15221	+	3.06667	9.81e-05	0.225	AAACTTTTAATTGAAACTTTT
# FIMO (Find Individual Motif Occurrences): Version 5.5.5 compiled on Dec 6 2023 at 19:32:37
# The format of this file is described at https://meme-suite.org/meme/doc/fimo-output-format.html#tsv_results.
# fimo --oc . --verbosity 1 --bgfile --nrdb-- --thresh 1.0E-4 motifs.meme lp54_DRF_h_h.fa
