## Supplementary material for "Characterization and genomic analysis of the Lyme disease spirochete bacteriophage ϕBB-1": Supp data file 1: fimo_motif9_cp26.tsv

motif_id	motif_alt_id	sequence_name	start	stop	strand	score	p-value	q-value	matched_sequence
1	KATRAAAAWTGYAATTTATAT	NC_012157.1_cp26	11894	11914	-	16.4211	6.29e-07	0.0064	AATAAAATTAGCATTTTACAT
1	KATRAAAAWTGYAATTTATAT	NC_012157.1_cp26	9078	9098	+	15.8889	8.37e-07	0.0064	ATTAAAAAAAATATTTTATAT
1	KATRAAAAWTGYAATTTATAT	NC_012157.1_cp26	9169	9189	+	15.7778	8.88e-07	0.0064	AATAAAAATAAAATTTTCTAT
1	KATRAAAAWTGYAATTTATAT	NC_012157.1_cp26	9170	9190	-	13.6784	2.58e-06	0.00724	TATAGAAAATTTTATTTTTAT
1	KATRAAAAWTGYAATTTATAT	NC_012157.1_cp26	2127	2147	-	13.4211	2.95e-06	0.00724	GAAAAGAATTAGAAATTCTAT
1	KATRAAAAWTGYAATTTATAT	NC_012157.1_cp26	23766	23786	-	13.1637	3.35e-06	0.00724	TTTAGAATAGGTAATTTATAT
1	KATRAAAAWTGYAATTTATAT	NC_012157.1_cp26	23758	23778	+	12.9708	3.69e-06	0.00724	TATAATAAATATAAATTACCT
1	KATRAAAAWTGYAATTTATAT	NC_012157.1_cp26	8698	8718	-	12.7368	4.13e-06	0.00724	TAATACAATAGCATTTTTTAT
1	KATRAAAAWTGYAATTTATAT	NC_012157.1_cp26	23381	23401	+	12.5263	4.59e-06	0.00724	TAAAAAATTTATACTTTTTAT
1	KATRAAAAWTGYAATTTATAT	NC_012157.1_cp26	21290	21310	+	12.5205	4.61e-06	0.00724	AAATAAAAAAGTAATAAATAT
1	KATRAAAAWTGYAATTTATAT	NC_012157.1_cp26	4775	4795	+	12.5146	4.62e-06	0.00724	GAAAGAAATTGGAATATCCAT
1	KATRAAAAWTGYAATTTATAT	NC_012157.1_cp26	23382	23402	-	12.4561	4.76e-06	0.00724	TATAAAAAGTATAAATTTTTT
1	KATRAAAAWTGYAATTTATAT	NC_012157.1_cp26	16935	16955	-	12.3216	5.07e-06	0.00724	TAAAAATAAAGTCATTAATAT
1	KATRAAAAWTGYAATTTATAT	NC_012157.1_cp26	11784	11804	+	12.0292	5.83e-06	0.00724	GATAAATAATGAAATTTAAAA
1	KATRAAAAWTGYAATTTATAT	NC_012157.1_cp26	4018	4038	+	12	5.92e-06	0.00724	TATAATATTTGTAAGATATAT
1	KATRAAAAWTGYAATTTATAT	NC_012157.1_cp26	11390	11410	+	11.848	6.36e-06	0.00724	TTTAAAAATTTTAATTGATTT
1	KATRAAAAWTGYAATTTATAT	NC_012157.1_cp26	23373	23393	-	11.7953	6.53e-06	0.00724	TATAAATTTTTTAATTTATCT
1	KATRAAAAWTGYAATTTATAT	NC_012157.1_cp26	25179	25199	-	11.5789	7.23e-06	0.00724	TATACAAAATCCCATTTATAG
1	KATRAAAAWTGYAATTTATAT	NC_012157.1_cp26	9162	9182	+	11.5497	7.33e-06	0.00724	GATAAAAAATAAAAATAAAAT
1	KATRAAAAWTGYAATTTATAT	NC_012157.1_cp26	10919	10939	+	11.538	7.37e-06	0.00724	TATAAAAATTAATTTTTATAA
1	KATRAAAAWTGYAATTTATAT	NC_012157.1_cp26	10918	10938	-	11.538	7.37e-06	0.00724	TATAAAAATTAATTTTTATAA
1	KATRAAAAWTGYAATTTATAT	NC_012157.1_cp26	6311	6331	+	11.4854	7.55e-06	0.00724	AATAAGAATAATAACTAATAT
1	KATRAAAAWTGYAATTTATAT	NC_012157.1_cp26	16318	16338	-	11.4444	7.7e-06	0.00724	GATGAAAAATCTCTTTTATTT
1	KATRAAAAWTGYAATTTATAT	NC_012157.1_cp26	11797	11817	+	11.0292	9.33e-06	0.0084	ATTTAAAATTATTTTTTATAT
1	KATRAAAAWTGYAATTTATAT	NC_012157.1_cp26	23881	23901	+	10.6374	1.12e-05	0.00911	GATCAAAATTATAATTTAATC
1	KATRAAAAWTGYAATTTATAT	NC_012157.1_cp26	11893	11913	+	10.4795	1.2e-05	0.00911	AATGTAAAATGCTAATTTTAT
1	KATRAAAAWTGYAATTTATAT	NC_012157.1_cp26	22376	22396	+	10.4035	1.24e-05	0.00911	AACTGAAAATATAATTTATTT
1	KATRAAAAWTGYAATTTATAT	NC_012157.1_cp26	24028	24048	+	10.3333	1.28e-05	0.00911	TATTATAAAAATAATATAGAT
1	KATRAAAAWTGYAATTTATAT	NC_012157.1_cp26	4776	4796	-	10.3158	1.29e-05	0.00911	TATGGATATTCCAATTTCTTT
1	KATRAAAAWTGYAATTTATAT	NC_012157.1_cp26	7637	7657	-	10.2865	1.31e-05	0.00911	TTTAAAAGAAGTGGTTTATAT
1	KATRAAAAWTGYAATTTATAT	NC_012157.1_cp26	17935	17955	-	10.2865	1.31e-05	0.00911	TTTAAAATTTGCAATTTCAAA
1	KATRAAAAWTGYAATTTATAT	NC_012157.1_cp26	11674	11694	+	10.0468	1.45e-05	0.00982	TATTAAATATGAAATTTAGTT
1	KATRAAAAWTGYAATTTATAT	NC_012157.1_cp26	18089	18109	-	9.90058	1.55e-05	0.0102	TATTGGAATAATATTTTATGT
1	KATRAAAAWTGYAATTTATAT	NC_012157.1_cp26	13350	13370	-	9.68421	1.71e-05	0.0109	TGAAAAAAATGTATTTTCAGT
1	KATRAAAAWTGYAATTTATAT	NC_012157.1_cp26	11725	11745	-	9.50292	1.85e-05	0.0114	AATAAAAAAATAAATTAGTAT
1	KATRAAAAWTGYAATTTATAT	NC_012157.1_cp26	26463	26483	+	9.37427	1.96e-05	0.0116	TGTAAAAATTTTAAAATATAA
1	KATRAAAAWTGYAATTTATAT	NC_012157.1_cp26	24306	24326	+	9.35088	1.98e-05	0.0116	AATAACAAAAGAATTTAATAT
1	KATRAAAAWTGYAATTTATAT	NC_012157.1_cp26	18037	18057	-	9.19298	2.12e-05	0.0116	AATAAAAAAAATAAAATCTCT
1	KATRAAAAWTGYAATTTATAT	NC_012157.1_cp26	709	729	-	9.02339	2.28e-05	0.0116	TAAAAAAATTTTAAAATCTAA
1	KATRAAAAWTGYAATTTATAT	NC_012157.1_cp26	21104	21124	-	8.97661	2.33e-05	0.0116	TTTAAAAGTTGGAAATGATAT
1	KATRAAAAWTGYAATTTATAT	NC_012157.1_cp26	13254	13274	+	8.93567	2.37e-05	0.0116	TATATAAATAGTAGAGTAAAT
1	KATRAAAAWTGYAATTTATAT	NC_012157.1_cp26	3843	3863	-	8.87135	2.44e-05	0.0116	AATAAATATTGTAAGTTATTA
1	KATRAAAAWTGYAATTTATAT	NC_012157.1_cp26	12034	12054	+	8.85965	2.45e-05	0.0116	TAAAAAAGTTAAAAGTTGTAT
1	KATRAAAAWTGYAATTTATAT	NC_012157.1_cp26	12690	12710	+	8.84211	2.47e-05	0.0116	GAAAAGAATAATAAATATTAT
1	KATRAAAAWTGYAATTTATAT	NC_012157.1_cp26	22852	22872	+	8.81287	2.51e-05	0.0116	TAAGCAATAAGTATTCTATAT
1	KATRAAAAWTGYAATTTATAT	NC_012157.1_cp26	10917	10937	+	8.78947	2.53e-05	0.0116	ATTATAAAAATTAATTTTTAT
1	KATRAAAAWTGYAATTTATAT	NC_012157.1_cp26	10920	10940	-	8.78947	2.53e-05	0.0116	ATTATAAAAATTAATTTTTAT
1	KATRAAAAWTGYAATTTATAT	NC_012157.1_cp26	18944	18964	-	8.53216	2.82e-05	0.0124	GGAAAGTATTGCAAATTCCAT
1	KATRAAAAWTGYAATTTATAT	NC_012157.1_cp26	17934	17954	+	8.52047	2.84e-05	0.0124	TTTTGAAATTGCAAATTTTAA
1	KATRAAAAWTGYAATTTATAT	NC_012157.1_cp26	19435	19455	+	8.45029	2.93e-05	0.0124	TATAGAAATATTAATAACCAT
1	KATRAAAAWTGYAATTTATAT	NC_012157.1_cp26	2153	2173	-	8.4269	2.96e-05	0.0124	GATAAAAAATGATTTTGAAAT
1	KATRAAAAWTGYAATTTATAT	NC_012157.1_cp26	2402	2422	+	8.40936	2.98e-05	0.0124	CAAAAAAAGAGCTATTTATAA
1	KATRAAAAWTGYAATTTATAT	NC_012157.1_cp26	9264	9284	+	8.35673	3.05e-05	0.0124	TAAAGGAATAGTAAATTGGAT
1	KATRAAAAWTGYAATTTATAT	NC_012157.1_cp26	3968	3988	-	8.28655	3.14e-05	0.0126	TATTATAAATATATCTTATAA
1	KATRAAAAWTGYAATTTATAT	NC_012157.1_cp26	23374	23394	+	8.19298	3.27e-05	0.0127	GATAAATTAAAAAATTTATAC
1	KATRAAAAWTGYAATTTATAT	NC_012157.1_cp26	20409	20429	-	8.17544	3.3e-05	0.0127	GGAGCAAATTATAAACTCTAT
1	KATRAAAAWTGYAATTTATAT	NC_012157.1_cp26	22377	22397	-	7.98246	3.58e-05	0.0132	TAAATAAATTATATTTTCAGT
1	KATRAAAAWTGYAATTTATAT	NC_012157.1_cp26	17698	17718	+	7.93567	3.66e-05	0.0132	GAATAAAAATTTATTTCAAAT
1	KATRAAAAWTGYAATTTATAT	NC_012157.1_cp26	20770	20790	+	7.92982	3.67e-05	0.0132	GAAAAAATAAACCTTTTACAT
1	KATRAAAAWTGYAATTTATAT	NC_012157.1_cp26	23882	23902	-	7.92398	3.67e-05	0.0132	GGATTAAATTATAATTTTGAT
1	KATRAAAAWTGYAATTTATAT	NC_012157.1_cp26	9223	9243	+	7.87135	3.76e-05	0.0133	GAAGAAATACATAAATTTTAT
1	KATRAAAAWTGYAATTTATAT	NC_012157.1_cp26	13791	13811	-	7.67251	4.09e-05	0.014	TAGGAAAAGAATAATAAATAT
1	KATRAAAAWTGYAATTTATAT	NC_012157.1_cp26	7220	7240	+	7.66082	4.1e-05	0.014	TAGAAAAATTGAAATTGAAAA
1	KATRAAAAWTGYAATTTATAT	NC_012157.1_cp26	19302	19322	-	7.63743	4.15e-05	0.014	AAGAAACATTGTTATTTCAAT
1	KATRAAAAWTGYAATTTATAT	NC_012157.1_cp26	5152	5172	-	7.54386	4.31e-05	0.0142	TATCAATATGTTTATTTATAT
1	KATRAAAAWTGYAATTTATAT	NC_012157.1_cp26	17987	18007	-	7.48538	4.42e-05	0.0142	TATTATTAAATTTATTTATAT
1	KATRAAAAWTGYAATTTATAT	NC_012157.1_cp26	7972	7992	-	7.45614	4.48e-05	0.0142	TATAGAATTTGTCATTGCTAC
1	KATRAAAAWTGYAATTTATAT	NC_012157.1_cp26	21643	21663	+	7.45029	4.49e-05	0.0142	TAGTAAAATTTAAATTTGAAT
1	KATRAAAAWTGYAATTTATAT	NC_012157.1_cp26	17827	17847	+	7.42105	4.55e-05	0.0142	AAAGACAATAGTAGTTTCTTT
1	KATRAAAAWTGYAATTTATAT	NC_012157.1_cp26	24682	24702	-	7.27485	4.84e-05	0.0149	TATAAAATTTTGTATTTATAA
1	KATRAAAAWTGYAATTTATAT	NC_012157.1_cp26	386	406	+	7.23392	4.92e-05	0.015	CATAAGAATTGTTATTCCTAG
1	KATRAAAAWTGYAATTTATAT	NC_012157.1_cp26	19346	19366	+	7.16959	5.05e-05	0.0151	TCCTCAAATTTTATTTTATAT
1	KATRAAAAWTGYAATTTATAT	NC_012157.1_cp26	7172	7192	+	7.09942	5.2e-05	0.0151	TAAAGAAATTAAAATATCTAA
1	KATRAAAAWTGYAATTTATAT	NC_012157.1_cp26	21278	21298	+	7	5.41e-05	0.0151	GTTAAAAATAGCAAATAAAAA
1	KATRAAAAWTGYAATTTATAT	NC_012157.1_cp26	754	774	-	6.9883	5.44e-05	0.0151	AAGATATTATATAATTTATAT
1	KATRAAAAWTGYAATTTATAT	NC_012157.1_cp26	7971	7991	+	6.92982	5.58e-05	0.0151	TGTAGCAATGACAAATTCTAT
1	KATRAAAAWTGYAATTTATAT	NC_012157.1_cp26	20058	20078	+	6.89474	5.66e-05	0.0151	TAAGAAAAATCTAATTGATTA
1	KATRAAAAWTGYAATTTATAT	NC_012157.1_cp26	1915	1935	+	6.88889	5.67e-05	0.0151	AAATAAAAAAGTATTATCTCT
1	KATRAAAAWTGYAATTTATAT	NC_012157.1_cp26	15390	15410	+	6.87719	5.7e-05	0.0151	GATAATATAAATCATTTATAA
1	KATRAAAAWTGYAATTTATAT	NC_012157.1_cp26	17048	17068	+	6.80702	5.87e-05	0.0151	TAAAAAAATTACGGATTCTAA
1	KATRAAAAWTGYAATTTATAT	NC_012157.1_cp26	3828	3848	+	6.76023	5.98e-05	0.0151	ATTAAAAGTTATAATTAATAA
1	KATRAAAAWTGYAATTTATAT	NC_012157.1_cp26	4065	4085	+	6.75439	5.99e-05	0.0151	AATAAAAGGAGTATATTTTAT
1	KATRAAAAWTGYAATTTATAT	NC_012157.1_cp26	3909	3929	-	6.73684	6.04e-05	0.0151	TATAAATATTGTAAGTCATTA
1	KATRAAAAWTGYAATTTATAT	NC_012157.1_cp26	7173	7193	-	6.73684	6.04e-05	0.0151	TTTAGATATTTTAATTTCTTT
1	KATRAAAAWTGYAATTTATAT	NC_012157.1_cp26	8362	8382	-	6.69006	6.15e-05	0.0151	TAAGAAATTTATAGTTTTTTT
1	KATRAAAAWTGYAATTTATAT	NC_012157.1_cp26	20009	20029	+	6.66667	6.21e-05	0.0151	GAGAATAAAAACTATTGATAT
1	KATRAAAAWTGYAATTTATAT	NC_012157.1_cp26	170	190	-	6.64912	6.26e-05	0.0151	AAAGAAAGCTACAATTTCTAC
1	KATRAAAAWTGYAATTTATAT	NC_012157.1_cp26	109	129	+	6.63743	6.29e-05	0.0151	AGAGCAAATAGCAAATAATAT
1	KATRAAAAWTGYAATTTATAT	NC_012157.1_cp26	11504	11524	-	6.63743	6.29e-05	0.0151	AAATAAAAAATTAATTTATCA
1	KATRAAAAWTGYAATTTATAT	NC_012157.1_cp26	18035	18055	-	6.60234	6.38e-05	0.0151	TAAAAAAAATAAAATCTCTCC
1	KATRAAAAWTGYAATTTATAT	NC_012157.1_cp26	278	298	+	6.5848	6.42e-05	0.0151	GATGAAAATTATCCTTTTCAA
1	KATRAAAAWTGYAATTTATAT	NC_012157.1_cp26	22753	22773	+	6.5614	6.48e-05	0.0151	GTTGGAAAATTTATTTTCAAT
1	KATRAAAAWTGYAATTTATAT	NC_012157.1_cp26	19523	19543	+	6.52632	6.58e-05	0.0151	GCTAAAAAAATTAAATGATAC
1	KATRAAAAWTGYAATTTATAT	NC_012157.1_cp26	10119	10139	+	6.48538	6.69e-05	0.0151	TAAAAAAATAGAAATTGTCAA
1	KATRAAAAWTGYAATTTATAT	NC_012157.1_cp26	10625	10645	-	6.48538	6.69e-05	0.0151	TTTTCAAATTGTCATATTTAT
1	KATRAAAAWTGYAATTTATAT	NC_012157.1_cp26	22901	22921	+	6.48538	6.69e-05	0.0151	TAATAAAATTAATATTATTAT
1	KATRAAAAWTGYAATTTATAT	NC_012157.1_cp26	26437	26457	+	6.45029	6.79e-05	0.0151	TATAAAAATGGAAATCGACAA
1	KATRAAAAWTGYAATTTATAT	NC_012157.1_cp26	17693	17713	+	6.42105	6.87e-05	0.0152	TTAAAGAATAAAAATTTATTT
1	KATRAAAAWTGYAATTTATAT	NC_012157.1_cp26	13879	13899	+	6.36842	7.02e-05	0.0153	TTTGATAAATGTTTTTTATTT
1	KATRAAAAWTGYAATTTATAT	NC_012157.1_cp26	2685	2705	+	6.35088	7.07e-05	0.0153	TATGAAACAATTATATTAAAT
1	KATRAAAAWTGYAATTTATAT	NC_012157.1_cp26	24373	24393	+	6.25731	7.34e-05	0.0154	ATTCAAAAATATGATTTAAAT
1	KATRAAAAWTGYAATTTATAT	NC_012157.1_cp26	10525	10545	+	6.23977	7.39e-05	0.0154	GAAAAAAGCCTTAATTTTTAT
1	KATRAAAAWTGYAATTTATAT	NC_012157.1_cp26	25682	25702	-	6.23392	7.41e-05	0.0154	TTTGAAAAATATATTTTGTGC
1	KATRAAAAWTGYAATTTATAT	NC_012157.1_cp26	19525	19545	+	6.22807	7.42e-05	0.0154	TAAAAAAATTAAATGATACAT
1	KATRAAAAWTGYAATTTATAT	NC_012157.1_cp26	11397	11417	-	6.06433	7.92e-05	0.0157	TATATCAAAATCAATTAAAAT
1	KATRAAAAWTGYAATTTATAT	NC_012157.1_cp26	19417	19437	+	6.05263	7.96e-05	0.0157	TATTGATAAATCAAATTTTAT
1	KATRAAAAWTGYAATTTATAT	NC_012157.1_cp26	680	700	+	6.0117	8.09e-05	0.0157	GATAAGAAATGTAAATCGTTC
1	KATRAAAAWTGYAATTTATAT	NC_012157.1_cp26	24381	24401	-	5.97076	8.22e-05	0.0157	TTAATAAAATTTAAATCATAT
1	KATRAAAAWTGYAATTTATAT	NC_012157.1_cp26	6177	6197	+	5.95322	8.28e-05	0.0157	ATTTAAATTAACAATTTCTAA
1	KATRAAAAWTGYAATTTATAT	NC_012157.1_cp26	11947	11967	+	5.95322	8.28e-05	0.0157	ATGTAAAATTATATTTCATAT
1	KATRAAAAWTGYAATTTATAT	NC_012157.1_cp26	11792	11812	-	5.94152	8.32e-05	0.0157	AAAAATAATTTTAAATTTCAT
1	KATRAAAAWTGYAATTTATAT	NC_012157.1_cp26	23998	24018	+	5.94152	8.32e-05	0.0157	GATGAAAAAAATATTATCACT
1	KATRAAAAWTGYAATTTATAT	NC_012157.1_cp26	10934	10954	-	5.93567	8.34e-05	0.0157	GATTGAAAATAAAGATTATAA
1	KATRAAAAWTGYAATTTATAT	NC_012157.1_cp26	2152	2172	+	5.92982	8.36e-05	0.0157	TATTTCAAAATCATTTTTTAT
1	KATRAAAAWTGYAATTTATAT	NC_012157.1_cp26	24285	24305	+	5.90058	8.46e-05	0.0157	AAAAAGTATTATAAATTATTT
1	KATRAAAAWTGYAATTTATAT	NC_012157.1_cp26	23672	23692	-	5.88304	8.52e-05	0.0157	TATAATTTTTATAATTTGTTT
1	KATRAAAAWTGYAATTTATAT	NC_012157.1_cp26	9494	9514	+	5.8655	8.58e-05	0.0157	TCTTAAAAAAGAAATAGACAT
1	KATRAAAAWTGYAATTTATAT	NC_012157.1_cp26	6499	6519	-	5.84211	8.66e-05	0.0157	GAAAAAAAAGTTTAATTTTAT
1	KATRAAAAWTGYAATTTATAT	NC_012157.1_cp26	16923	16943	-	5.84211	8.66e-05	0.0157	CATTAATATTGCACTTAATGT
1	KATRAAAAWTGYAATTTATAT	NC_012157.1_cp26	7170	7190	+	5.83041	8.7e-05	0.0157	GATAAAGAAATTAAAATATCT
1	KATRAAAAWTGYAATTTATAT	NC_012157.1_cp26	8225	8245	+	5.79532	8.82e-05	0.0158	TAAAAAAAATTAAAATAATAG
1	KATRAAAAWTGYAATTTATAT	NC_012157.1_cp26	10710	10730	+	5.77193	8.9e-05	0.0158	TACAAAAAAATAAAATACTAT
1	KATRAAAAWTGYAATTTATAT	NC_012157.1_cp26	5649	5669	+	5.74269	9.01e-05	0.0158	AATAAAAAATTTCCTGTACAT
1	KATRAAAAWTGYAATTTATAT	NC_012157.1_cp26	387	407	-	5.72515	9.07e-05	0.0158	TCTAGGAATAACAATTCTTAT
1	KATRAAAAWTGYAATTTATAT	NC_012157.1_cp26	10858	10878	-	5.71345	9.11e-05	0.0158	ATTGCAAAATAGAATTGATAT
1	KATRAAAAWTGYAATTTATAT	NC_012157.1_cp26	7511	7531	+	5.66667	9.28e-05	0.0158	AATAAAAGAAACATTAAATAT
1	KATRAAAAWTGYAATTTATAT	NC_012157.1_cp26	8317	8337	+	5.65497	9.33e-05	0.0158	TATAAGAATTCTAAATATTCT
1	KATRAAAAWTGYAATTTATAT	NC_012157.1_cp26	4425	4445	+	5.63743	9.39e-05	0.0158	TAAAAAAATAGGAGAAAATAT
1	KATRAAAAWTGYAATTTATAT	NC_012157.1_cp26	26484	26504	+	5.61988	9.46e-05	0.0158	TATAAAAACAGCTAATCCAAT
1	KATRAAAAWTGYAATTTATAT	NC_012157.1_cp26	24202	24222	+	5.60234	9.52e-05	0.0158	TTAAAAAATAATAATATTTTT
1	KATRAAAAWTGYAATTTATAT	NC_012157.1_cp26	8396	8416	+	5.57895	9.61e-05	0.0158	AAAAAAAATTAAAATCAATAA
1	KATRAAAAWTGYAATTTATAT	NC_012157.1_cp26	23907	23927	+	5.5731	9.63e-05	0.0158	TAAAAAATTTGAAAGCTATAA
1	KATRAAAAWTGYAATTTATAT	NC_012157.1_cp26	11790	11810	+	5.47953	9.99e-05	0.0163	TAATGAAATTTAAAATTATTT
# FIMO (Find Individual Motif Occurrences): Version 5.5.5 compiled on Dec 6 2023 at 19:32:37
# The format of this file is described at https://meme-suite.org/meme/doc/fimo-output-format.html#tsv_results.
# fimo --oc . --verbosity 1 --bgfile --nrdb-- --thresh 1.0E-4 motifs.meme NC_012157.1_cp26.fa
