## Supplementary material for "Characterization and genomic analysis of the Lyme disease spirochete bacteriophage ϕBB-1": Supp data file 1: fimo_motif9_cp32-1.tsv

motif_id	motif_alt_id	sequence_name	start	stop	strand	score	p-value	q-value	matched_sequence
1	KATRAAAAWTGYAATTTATAT	NC_012158.1_cp32_1	26143	26163	+	30.7895	2.06e-11	5.92e-07	GATGAAAAATGTAATTTATAT
1	KATRAAAAWTGYAATTTATAT	NC_012158.1_cp32_1	5961	5981	-	18.3392	2.12e-07	0.00306	GATTAAACTTAGAATTTATAT
1	KATRAAAAWTGYAATTTATAT	NC_012158.1_cp32_1	24119	24139	-	14.7719	1.49e-06	0.0122	TTAAAAAATTGCCATTTTTAT
1	KATRAAAAWTGYAATTTATAT	NC_012158.1_cp32_1	8452	8472	-	14.5205	1.69e-06	0.0122	CATTAAACTTGTAATTTCTCT
1	KATRAAAAWTGYAATTTATAT	NC_012158.1_cp32_1	25697	25717	-	13.4327	2.93e-06	0.0141	AAAAAGAAATGTAACTTGTAT
1	KATRAAAAWTGYAATTTATAT	NC_012158.1_cp32_1	18316	18336	-	13.2398	3.23e-06	0.0141	GAAGAAAAAAATAATATAAAT
1	KATRAAAAWTGYAATTTATAT	NC_012158.1_cp32_1	8316	8336	-	13.0877	3.48e-06	0.0141	GTTAAAATTTTCATTTTATAT
1	KATRAAAAWTGYAATTTATAT	NC_012158.1_cp32_1	19227	19247	+	12.7836	4.04e-06	0.0141	TAAATTAAAATCAATTTATAT
1	KATRAAAAWTGYAATTTATAT	NC_012158.1_cp32_1	26144	26164	-	12.6082	4.41e-06	0.0141	AATATAAATTACATTTTTCAT
1	KATRAAAAWTGYAATTTATAT	NC_012158.1_cp32_1	11040	11060	+	12.2339	5.28e-06	0.0152	TTTTAAAATTGAATTTTATAA
1	KATRAAAAWTGYAATTTATAT	NC_012158.1_cp32_1	16495	16515	+	11.6842	6.88e-06	0.018	AGTTAAAAATGTAAATTACAA
1	KATRAAAAWTGYAATTTATAT	NC_012158.1_cp32_1	11012	11032	+	11.3626	7.99e-06	0.0189	GATAAAAAATGCTGTTACTAC
1	KATRAAAAWTGYAATTTATAT	NC_012158.1_cp32_1	23920	23940	+	11.2164	8.55e-06	0.0189	GATAATATTGATATTTTATAT
1	KATRAAAAWTGYAATTTATAT	NC_012158.1_cp32_1	22171	22191	-	10.7544	1.06e-05	0.0215	TAAAAAGATTATAGTTTCTTT
1	KATRAAAAWTGYAATTTATAT	NC_012158.1_cp32_1	8315	8335	+	10.6257	1.12e-05	0.0215	GATATAAAATGAAAATTTTAA
1	KATRAAAAWTGYAATTTATAT	NC_012158.1_cp32_1	10380	10400	+	10.3918	1.25e-05	0.0224	TATTAAAAATAAAAATATTAT
1	KATRAAAAWTGYAATTTATAT	NC_012158.1_cp32_1	23047	23067	-	10.2047	1.35e-05	0.0225	TTTGAAAAAAGCAAATTATGC
1	KATRAAAAWTGYAATTTATAT	NC_012158.1_cp32_1	30046	30066	+	10.076	1.43e-05	0.0225	TTAGAAAATTTCAATGTACAT
1	KATRAAAAWTGYAATTTATAT	NC_012158.1_cp32_1	24118	24138	+	9.80702	1.62e-05	0.0225	AATAAAAATGGCAATTTTTTA
1	KATRAAAAWTGYAATTTATAT	NC_012158.1_cp32_1	23100	23120	+	9.78363	1.64e-05	0.0225	TTTAAATAAAGTAACTTAAAT
1	KATRAAAAWTGYAATTTATAT	NC_012158.1_cp32_1	24844	24864	+	9.77778	1.64e-05	0.0225	AATTAAAAAAATAAATTTAAT
1	KATRAAAAWTGYAATTTATAT	NC_012158.1_cp32_1	16529	16549	+	9.61404	1.76e-05	0.0231	GCAAGAAATTCTATTTTACAT
1	KATRAAAAWTGYAATTTATAT	NC_012158.1_cp32_1	5960	5980	+	9.21053	2.1e-05	0.0239	TATATAAATTCTAAGTTTAAT
1	KATRAAAAWTGYAATTTATAT	NC_012158.1_cp32_1	22857	22877	+	9.04094	2.27e-05	0.0239	AAATAATAAAGTAGATTATAT
1	KATRAAAAWTGYAATTTATAT	NC_012158.1_cp32_1	22189	22209	+	9.0117	2.29e-05	0.0239	TTAAGAAATAGTAATTCAGAT
1	KATRAAAAWTGYAATTTATAT	NC_012158.1_cp32_1	17356	17376	+	8.99415	2.31e-05	0.0239	TATCAACATATTATTTTGTAT
1	KATRAAAAWTGYAATTTATAT	NC_012158.1_cp32_1	24324	24344	+	8.97076	2.34e-05	0.0239	TTTGAAAAAAGATATTTATAG
1	KATRAAAAWTGYAATTTATAT	NC_012158.1_cp32_1	26529	26549	+	8.71345	2.61e-05	0.0239	TAATAAAAAAATTAATTATTT
1	KATRAAAAWTGYAATTTATAT	NC_012158.1_cp32_1	13932	13952	-	8.68421	2.65e-05	0.0239	GATAAAACTTGAGATATCCAT
1	KATRAAAAWTGYAATTTATAT	NC_012158.1_cp32_1	12399	12419	+	8.67836	2.65e-05	0.0239	AAAAAAAATTCTAGATAATAT
1	KATRAAAAWTGYAATTTATAT	NC_012158.1_cp32_1	25047	25067	-	8.67251	2.66e-05	0.0239	TAAAACAATTGCTCTTGATAT
1	KATRAAAAWTGYAATTTATAT	NC_012158.1_cp32_1	8519	8539	-	8.60234	2.74e-05	0.0239	AATAAGAAATAAATTCTCTAT
1	KATRAAAAWTGYAATTTATAT	NC_012158.1_cp32_1	24846	24866	+	8.46784	2.9e-05	0.0239	TTAAAAAAATAAATTTAATAT
1	KATRAAAAWTGYAATTTATAT	NC_012158.1_cp32_1	19333	19353	+	8.43275	2.95e-05	0.0239	AATCAAAATTATGCATTATAT
1	KATRAAAAWTGYAATTTATAT	NC_012158.1_cp32_1	24310	24330	-	8.40936	2.98e-05	0.0239	TTTCAAATTTATAATTTCTAA
1	KATRAAAAWTGYAATTTATAT	NC_012158.1_cp32_1	3307	3327	+	8.40351	2.99e-05	0.0239	GGTAAAAGTTGCAATTTTTGG
1	KATRAAAAWTGYAATTTATAT	NC_012158.1_cp32_1	11583	11603	+	8.15205	3.33e-05	0.0241	CAAAATAAAAGGAATATATAT
1	KATRAAAAWTGYAATTTATAT	NC_012158.1_cp32_1	15468	15488	+	8.08772	3.43e-05	0.0241	TATTAAAAAAAGAGATTAAAT
1	KATRAAAAWTGYAATTTATAT	NC_012158.1_cp32_1	26151	26171	-	8.01754	3.53e-05	0.0241	TTGGTAAAATATAAATTACAT
1	KATRAAAAWTGYAATTTATAT	NC_012158.1_cp32_1	14946	14966	-	8.0117	3.54e-05	0.0241	TGTAAAAAATAAGAGTTACAT
1	KATRAAAAWTGYAATTTATAT	NC_012158.1_cp32_1	16530	16550	-	7.91813	3.68e-05	0.0241	TATGTAAAATAGAATTTCTTG
1	KATRAAAAWTGYAATTTATAT	NC_012158.1_cp32_1	23921	23941	-	7.87135	3.76e-05	0.0241	TATATAAAATATCAATATTAT
1	KATRAAAAWTGYAATTTATAT	NC_012158.1_cp32_1	27951	27971	+	7.78363	3.9e-05	0.0241	TGATGAAATCGTAGATTATAT
1	KATRAAAAWTGYAATTTATAT	NC_012158.1_cp32_1	13918	13938	-	7.71345	4.02e-05	0.0241	TATCCATATTGCAATATATCT
1	KATRAAAAWTGYAATTTATAT	NC_012158.1_cp32_1	27350	27370	+	7.7076	4.03e-05	0.0241	GAAGAAAATAGTGAATTAGAA
1	KATRAAAAWTGYAATTTATAT	NC_012158.1_cp32_1	26064	26084	+	7.69591	4.05e-05	0.0241	AATTAAGATAATTATTTATGT
1	KATRAAAAWTGYAATTTATAT	NC_012158.1_cp32_1	2142	2162	-	7.69006	4.06e-05	0.0241	TAGAAAAAATTAGATTTTTAT
1	KATRAAAAWTGYAATTTATAT	NC_012158.1_cp32_1	23295	23315	+	7.69006	4.06e-05	0.0241	GACAAAAATAGTTTTTGTTAT
1	KATRAAAAWTGYAATTTATAT	NC_012158.1_cp32_1	2907	2927	-	7.66667	4.09e-05	0.0241	TATAAAAATATTCTTCTATTT
1	KATRAAAAWTGYAATTTATAT	NC_012158.1_cp32_1	12803	12823	+	7.57895	4.25e-05	0.0245	AATAAATATTTCAACTACTAT
1	KATRAAAAWTGYAATTTATAT	NC_012158.1_cp32_1	23296	23316	-	7.52047	4.36e-05	0.0246	TATAACAAAAACTATTTTTGT
1	KATRAAAAWTGYAATTTATAT	NC_012158.1_cp32_1	6423	6443	+	7.2924	4.8e-05	0.026	TATAAATTTTCAAATATATAT
1	KATRAAAAWTGYAATTTATAT	NC_012158.1_cp32_1	27689	27709	+	7.2924	4.8e-05	0.026	GAATATAGAAATATTTTCTAT
1	KATRAAAAWTGYAATTTATAT	NC_012158.1_cp32_1	5712	5732	-	7.25731	4.87e-05	0.026	AACTAAATCTGCAATTGATAT
1	KATRAAAAWTGYAATTTATAT	NC_012158.1_cp32_1	22444	22464	-	7.20468	4.98e-05	0.026	GTTTAAAAACTCATTTTTTAT
1	KATRAAAAWTGYAATTTATAT	NC_012158.1_cp32_1	21990	22010	+	7.1345	5.12e-05	0.026	TATGAAAATTTTAAAAGAAAT
1	KATRAAAAWTGYAATTTATAT	NC_012158.1_cp32_1	17804	17824	+	7.07018	5.26e-05	0.026	GATTGTAAAAATAATAAATAT
1	KATRAAAAWTGYAATTTATAT	NC_012158.1_cp32_1	16271	16291	-	7.03509	5.34e-05	0.026	TCTGAAAGTTGTGTTTCATAT
1	KATRAAAAWTGYAATTTATAT	NC_012158.1_cp32_1	28331	28351	+	7.03509	5.34e-05	0.026	AATAAACTAGGTAATTGCTAT
1	KATRAAAAWTGYAATTTATAT	NC_012158.1_cp32_1	15215	15235	-	6.92982	5.58e-05	0.0268	TATCAAAATCACAATTTTTGC
1	KATRAAAAWTGYAATTTATAT	NC_012158.1_cp32_1	19258	19278	-	6.80702	5.87e-05	0.0277	AATTAATATAGAAATTTTTAA
1	KATRAAAAWTGYAATTTATAT	NC_012158.1_cp32_1	22845	22865	+	6.65497	6.24e-05	0.028	AATAGATAATGTAAATAATAA
1	KATRAAAAWTGYAATTTATAT	NC_012158.1_cp32_1	21401	21421	-	6.61404	6.35e-05	0.028	TAATAAAATTATATTTAAATT
1	KATRAAAAWTGYAATTTATAT	NC_012158.1_cp32_1	10149	10169	+	6.53801	6.55e-05	0.028	TACCAACATAGGAAATTCTAT
1	KATRAAAAWTGYAATTTATAT	NC_012158.1_cp32_1	11271	11291	+	6.49123	6.67e-05	0.028	TATAGTAAAAATATATTATAA
1	KATRAAAAWTGYAATTTATAT	NC_012158.1_cp32_1	12256	12276	+	6.4386	6.82e-05	0.028	GATAAAAATAACGATATTCAC
1	KATRAAAAWTGYAATTTATAT	NC_012158.1_cp32_1	22852	22872	+	6.4152	6.88e-05	0.028	AATGTAAATAATAAAGTAGAT
1	KATRAAAAWTGYAATTTATAT	NC_012158.1_cp32_1	19040	19060	-	6.40351	6.92e-05	0.028	GGCAAAAATAGTTTTTGCTAT
1	KATRAAAAWTGYAATTTATAT	NC_012158.1_cp32_1	23451	23471	+	6.40351	6.92e-05	0.028	GGCAAAAATAGTTTTTGCTAT
1	KATRAAAAWTGYAATTTATAT	NC_012158.1_cp32_1	12754	12774	-	6.36257	7.03e-05	0.028	CATGAAAATAATTTTTTACAG
1	KATRAAAAWTGYAATTTATAT	NC_012158.1_cp32_1	2344	2364	+	6.35673	7.05e-05	0.028	GATGGCAACTGTAATTCCAAT
1	KATRAAAAWTGYAATTTATAT	NC_012158.1_cp32_1	21597	21617	+	6.33918	7.1e-05	0.028	TAAAAAAAATAAAACTCATAA
1	KATRAAAAWTGYAATTTATAT	NC_012158.1_cp32_1	16845	16865	-	6.31579	7.17e-05	0.028	GATTTAAATTCTTTTCTACAT
1	KATRAAAAWTGYAATTTATAT	NC_012158.1_cp32_1	11136	11156	+	6.30994	7.18e-05	0.028	TACGCAACATGGAATTCATAT
1	KATRAAAAWTGYAATTTATAT	NC_012158.1_cp32_1	23254	23274	-	6.22222	7.44e-05	0.0286	TATAATAAATAAAAGCTTTAT
1	KATRAAAAWTGYAATTTATAT	NC_012158.1_cp32_1	28401	28421	+	6.18129	7.56e-05	0.0287	CAAAAATATAATAGTTTATGT
1	KATRAAAAWTGYAATTTATAT	NC_012158.1_cp32_1	19784	19804	+	6.08772	7.85e-05	0.0291	TCCAAAAATAGTAGTGTAAAT
1	KATRAAAAWTGYAATTTATAT	NC_012158.1_cp32_1	21290	21310	-	6.03509	8.01e-05	0.0291	AATCAAAATTATGATCAACAT
1	KATRAAAAWTGYAATTTATAT	NC_012158.1_cp32_1	25776	25796	-	6.00585	8.11e-05	0.0291	AAGTAAAAATGCAAGATATTT
1	KATRAAAAWTGYAATTTATAT	NC_012158.1_cp32_1	15214	15234	+	5.9883	8.17e-05	0.0291	AGCAAAAATTGTGATTTTGAT
1	KATRAAAAWTGYAATTTATAT	NC_012158.1_cp32_1	27788	27808	-	5.96491	8.24e-05	0.0291	AATCTGAAATCTCATTTATAT
1	KATRAAAAWTGYAATTTATAT	NC_012158.1_cp32_1	18551	18571	-	5.94737	8.3e-05	0.0291	CATAAAAAGTGAATTTGATAC
1	KATRAAAAWTGYAATTTATAT	NC_012158.1_cp32_1	28570	28590	+	5.91813	8.4e-05	0.0291	GAAGAAATTAGGAGTTTCTAA
1	KATRAAAAWTGYAATTTATAT	NC_012158.1_cp32_1	11211	11231	+	5.84211	8.66e-05	0.0297	AACAAAAATTGTACTTTGGAA
1	KATRAAAAWTGYAATTTATAT	NC_012158.1_cp32_1	20207	20227	+	5.74854	8.99e-05	0.0304	AATATAAAGAGTAAATTAGAA
1	KATRAAAAWTGYAATTTATAT	NC_012158.1_cp32_1	19294	19314	-	5.66667	9.28e-05	0.0309	TAAAAGAATATTAAATTTTAA
1	KATRAAAAWTGYAATTTATAT	NC_012158.1_cp32_1	2141	2161	+	5.64912	9.35e-05	0.0309	GATAAAAATCTAATTTTTTCT
1	KATRAAAAWTGYAATTTATAT	NC_012158.1_cp32_1	24303	24323	-	5.60819	9.5e-05	0.0311	TTTATAATTTCTAATTCACAT
1	KATRAAAAWTGYAATTTATAT	NC_012158.1_cp32_1	12753	12773	+	5.5614	9.68e-05	0.0313	GCTGTAAAAAATTATTTTCAT
# FIMO (Find Individual Motif Occurrences): Version 5.5.5 compiled on Dec 6 2023 at 19:32:37
# The format of this file is described at https://meme-suite.org/meme/doc/fimo-output-format.html#tsv_results.
# fimo --oc . --verbosity 1 --bgfile --nrdb-- --thresh 1.0E-4 motifs.meme NC_012158.1_cp32_1.fa
