## Supplementary material for "Characterization and genomic analysis of the Lyme disease spirochete bacteriophage ϕBB-1": Supp data file 1: fimo_motif9_cp32-3.tsv

motif_id	motif_alt_id	sequence_name	start	stop	strand	score	p-value	q-value	matched_sequence
1	KATRAAAAWTGYAATTTATAT	NC_012154.1_cp32_3	25798	25818	+	30.7895	2.06e-11	5.93e-07	GATGAAAAATGTAATTTATAT
1	KATRAAAAWTGYAATTTATAT	NC_012154.1_cp32_3	5931	5951	-	18.3392	2.12e-07	0.00306	GATTAAACTTAGAATTTATAT
1	KATRAAAAWTGYAATTTATAT	NC_012154.1_cp32_3	16412	16432	+	15.7661	8.93e-07	0.00858	AATTAAAAATGTAAATTACAA
1	KATRAAAAWTGYAATTTATAT	NC_012154.1_cp32_3	17890	17910	-	13.2398	3.23e-06	0.0169	GAAGAAAAAAATAATATAAAT
1	KATRAAAAWTGYAATTTATAT	NC_012154.1_cp32_3	8286	8306	-	13.0877	3.48e-06	0.0169	GTTAAAATTTTCATTTTATAT
1	KATRAAAAWTGYAATTTATAT	NC_012154.1_cp32_3	3277	3297	-	12.7135	4.18e-06	0.0169	GCCAAAAATTGCAACTTTTAT
1	KATRAAAAWTGYAATTTATAT	NC_012154.1_cp32_3	25799	25819	-	12.6082	4.41e-06	0.0169	AATATAAATTACATTTTTCAT
1	KATRAAAAWTGYAATTTATAT	NC_012154.1_cp32_3	3276	3296	+	12.4854	4.69e-06	0.0169	GATAAAAGTTGCAATTTTTGG
1	KATRAAAAWTGYAATTTATAT	NC_012154.1_cp32_3	12174	12194	+	11.6667	6.94e-06	0.0212	GATAAAAATAACAATATTCAC
1	KATRAAAAWTGYAATTTATAT	NC_012154.1_cp32_3	10934	10954	+	11.3626	7.99e-06	0.0212	GATAAAAAATGCTGTTACTAC
1	KATRAAAAWTGYAATTTATAT	NC_012154.1_cp32_3	23947	23967	-	11.0468	9.25e-06	0.0212	TTTTAAATTTATAATTTCTAA
1	KATRAAAAWTGYAATTTATAT	NC_012154.1_cp32_3	23557	23577	+	11.0409	9.27e-06	0.0212	GATAATATTAATATTTTGTAT
1	KATRAAAAWTGYAATTTATAT	NC_012154.1_cp32_3	21492	21512	+	10.9766	9.56e-06	0.0212	TAAAAAAAATATAAAGTCTAA
1	KATRAAAAWTGYAATTTATAT	NC_012154.1_cp32_3	8285	8305	+	10.6257	1.12e-05	0.0231	GATATAAAATGAAAATTTTAA
1	KATRAAAAWTGYAATTTATAT	NC_012154.1_cp32_3	23961	23981	+	10.2398	1.33e-05	0.0242	TTTAAAAAAAGATATTTATAG
1	KATRAAAAWTGYAATTTATAT	NC_012154.1_cp32_3	24481	24501	+	9.77778	1.64e-05	0.0242	AATTAAAAAAATAAATTTAAT
1	KATRAAAAWTGYAATTTATAT	NC_012154.1_cp32_3	19020	19040	-	9.74854	1.66e-05	0.0242	TAAAAAAATATTAAATTTTAA
1	KATRAAAAWTGYAATTTATAT	NC_012154.1_cp32_3	21422	21442	+	9.67836	1.71e-05	0.0242	GCAGAAAATAATAATTTTGAT
1	KATRAAAAWTGYAATTTATAT	NC_012154.1_cp32_3	12175	12195	-	9.63743	1.74e-05	0.0242	AGTGAATATTGTTATTTTTAT
1	KATRAAAAWTGYAATTTATAT	NC_012154.1_cp32_3	16446	16466	+	9.61404	1.76e-05	0.0242	GCAAGAAATTCTATTTTACAT
1	KATRAAAAWTGYAATTTATAT	NC_012154.1_cp32_3	27297	27317	+	9.52047	1.84e-05	0.0242	AAAAAAAAATTTAATTTTCAC
1	KATRAAAAWTGYAATTTATAT	NC_012154.1_cp32_3	23756	23776	-	9.48538	1.87e-05	0.0242	TTAAAAAATTTCTATTTTTAT
1	KATRAAAAWTGYAATTTATAT	NC_012154.1_cp32_3	8645	8665	-	9.33918	1.99e-05	0.0242	AATCAAAATTTTCATTGATAT
1	KATRAAAAWTGYAATTTATAT	NC_012154.1_cp32_3	8422	8442	-	9.2924	2.03e-05	0.0242	CATTAAACTTGTGATTTCTCT
1	KATRAAAAWTGYAATTTATAT	NC_012154.1_cp32_3	5930	5950	+	9.21053	2.1e-05	0.0242	TATATAAATTCTAAGTTTAAT
1	KATRAAAAWTGYAATTTATAT	NC_012154.1_cp32_3	7244	7264	+	8.99415	2.31e-05	0.0251	AATAATAAAGACAATTTACAC
1	KATRAAAAWTGYAATTTATAT	NC_012154.1_cp32_3	21152	21172	+	8.95906	2.35e-05	0.0251	GATACAAATCCCAGTTTAGAT
1	KATRAAAAWTGYAATTTATAT	NC_012154.1_cp32_3	23755	23775	+	8.79532	2.52e-05	0.026	AATAAAAATAGAAATTTTTTA
1	KATRAAAAWTGYAATTTATAT	NC_012154.1_cp32_3	13850	13870	-	8.68421	2.65e-05	0.0263	GATAAAACTTGAGATATCCAT
1	KATRAAAAWTGYAATTTATAT	NC_012154.1_cp32_3	8489	8509	-	8.60234	2.74e-05	0.0263	AATAAGAAATAAATTCTCTAT
1	KATRAAAAWTGYAATTTATAT	NC_012154.1_cp32_3	24483	24503	+	8.46784	2.9e-05	0.027	TTAAAAAAATAAATTTAATAT
1	KATRAAAAWTGYAATTTATAT	NC_012154.1_cp32_3	17453	17473	+	8.10526	3.4e-05	0.0275	TATAAAAAGTGAACTTGATAA
1	KATRAAAAWTGYAATTTATAT	NC_012154.1_cp32_3	15385	15405	+	8.08772	3.43e-05	0.0275	TATTAAAAAAAGAGATTAAAT
1	KATRAAAAWTGYAATTTATAT	NC_012154.1_cp32_3	19072	19092	+	8.01754	3.53e-05	0.0275	CATTATAATAATAATTATTAT
1	KATRAAAAWTGYAATTTATAT	NC_012154.1_cp32_3	14863	14883	-	8.0117	3.54e-05	0.0275	TGTAAAAAATAAGAGTTACAT
1	KATRAAAAWTGYAATTTATAT	NC_012154.1_cp32_3	16447	16467	-	7.91813	3.68e-05	0.0275	TATGTAAAATAGAATTTCTTG
1	KATRAAAAWTGYAATTTATAT	NC_012154.1_cp32_3	20162	20182	+	7.90643	3.7e-05	0.0275	AATGAAAAAAATTATTTAACT
1	KATRAAAAWTGYAATTTATAT	NC_012154.1_cp32_3	13836	13856	-	7.71345	4.02e-05	0.0275	TATCCATATTGCAATATATCT
1	KATRAAAAWTGYAATTTATAT	NC_012154.1_cp32_3	18771	18791	-	7.71345	4.02e-05	0.0275	TACAAAAATAGTTTTTGTTAT
1	KATRAAAAWTGYAATTTATAT	NC_012154.1_cp32_3	6549	6569	+	7.70175	4.03e-05	0.0275	TAGAAAAATTAACCTTTACAT
1	KATRAAAAWTGYAATTTATAT	NC_012154.1_cp32_3	22926	22946	+	7.69006	4.06e-05	0.0275	GACAAAAATAGTTTTTGTTAT
1	KATRAAAAWTGYAATTTATAT	NC_012154.1_cp32_3	11052	11072	+	7.57895	4.25e-05	0.0275	TACACAAGATGGAATTCATAT
1	KATRAAAAWTGYAATTTATAT	NC_012154.1_cp32_3	18770	18790	+	7.52047	4.36e-05	0.0275	TATAACAAAAACTATTTTTGT
1	KATRAAAAWTGYAATTTATAT	NC_012154.1_cp32_3	22927	22947	-	7.52047	4.36e-05	0.0275	TATAACAAAAACTATTTTTGT
1	KATRAAAAWTGYAATTTATAT	NC_012154.1_cp32_3	21015	21035	-	7.32749	4.73e-05	0.0275	GATCAAGATTATTTTCTATAT
1	KATRAAAAWTGYAATTTATAT	NC_012154.1_cp32_3	18406	18426	+	7.30409	4.78e-05	0.0275	AATAACATTTTTAATTTCTCT
1	KATRAAAAWTGYAATTTATAT	NC_012154.1_cp32_3	6393	6413	+	7.2924	4.8e-05	0.0275	TATAAATTTTCAAATATATAT
1	KATRAAAAWTGYAATTTATAT	NC_012154.1_cp32_3	5682	5702	-	7.25731	4.87e-05	0.0275	AACTAAATCTGCAATTGATAT
1	KATRAAAAWTGYAATTTATAT	NC_012154.1_cp32_3	23558	23578	-	7.25731	4.87e-05	0.0275	TATACAAAATATTAATATTAT
1	KATRAAAAWTGYAATTTATAT	NC_012154.1_cp32_3	11972	11992	+	7.25146	4.88e-05	0.0275	TATAAAAAATTGGATTTATTC
1	KATRAAAAWTGYAATTTATAT	NC_012154.1_cp32_3	21835	21855	-	7.12281	5.15e-05	0.0275	TATTAAAAATTCTTCTTGTAT
1	KATRAAAAWTGYAATTTATAT	NC_012154.1_cp32_3	22721	22741	+	7.11696	5.16e-05	0.0275	TTTTAACAAGATAATTTAAAT
1	KATRAAAAWTGYAATTTATAT	NC_012154.1_cp32_3	16188	16208	-	7.03509	5.34e-05	0.0275	TCTGAAAGTTGTGTTTCATAT
1	KATRAAAAWTGYAATTTATAT	NC_012154.1_cp32_3	26179	26199	+	7.03509	5.34e-05	0.0275	TAAGAAAATGAAAATGTTTAT
1	KATRAAAAWTGYAATTTATAT	NC_012154.1_cp32_3	11065	11085	-	6.94737	5.53e-05	0.0275	TATGGAAATATCAATATGAAT
1	KATRAAAAWTGYAATTTATAT	NC_012154.1_cp32_3	12891	12911	+	6.94152	5.55e-05	0.0275	AATAAATTATGGAATTAACAT
1	KATRAAAAWTGYAATTTATAT	NC_012154.1_cp32_3	15132	15152	-	6.92982	5.58e-05	0.0275	TATCAAAATCACAATTTTTGC
1	KATRAAAAWTGYAATTTATAT	NC_012154.1_cp32_3	4282	4302	-	6.91813	5.6e-05	0.0275	GAAGTAAATTATTATTAATGT
1	KATRAAAAWTGYAATTTATAT	NC_012154.1_cp32_3	18401	18421	-	6.87719	5.7e-05	0.0275	AATTAAAAATGTTATTAAGAA
1	KATRAAAAWTGYAATTTATAT	NC_012154.1_cp32_3	22294	22314	-	6.8655	5.73e-05	0.0275	TAACATAAACACCATTTATAT
1	KATRAAAAWTGYAATTTATAT	NC_012154.1_cp32_3	27001	27021	+	6.74854	6.01e-05	0.0284	TATTTAAAATACGTACTATAT
1	KATRAAAAWTGYAATTTATAT	NC_012154.1_cp32_3	4281	4301	+	6.66667	6.21e-05	0.0284	GACATTAATAATAATTTACTT
1	KATRAAAAWTGYAATTTATAT	NC_012154.1_cp32_3	21801	21821	+	6.66667	6.21e-05	0.0284	TTTAAAAATTGCCAATGCAAT
1	KATRAAAAWTGYAATTTATAT	NC_012154.1_cp32_3	2412	2432	-	6.5848	6.42e-05	0.0285	TGGTTAAAATTTAATTTATCT
1	KATRAAAAWTGYAATTTATAT	NC_012154.1_cp32_3	24684	24704	-	6.5848	6.42e-05	0.0285	TAAAACAATTACTCTTAATAT
1	KATRAAAAWTGYAATTTATAT	NC_012154.1_cp32_3	25719	25739	+	6.51462	6.61e-05	0.0285	AATTAAAAGAATTATTAACAT
1	KATRAAAAWTGYAATTTATAT	NC_012154.1_cp32_3	11187	11207	+	6.49123	6.67e-05	0.0285	TATAGTAAAAATATATTATAA
1	KATRAAAAWTGYAATTTATAT	NC_012154.1_cp32_3	13692	13712	-	6.4269	6.85e-05	0.0285	GAAAAAATTAGGTATTTTCAT
1	KATRAAAAWTGYAATTTATAT	NC_012154.1_cp32_3	18623	18643	-	6.40351	6.92e-05	0.0285	GGCAAAAATAGTTTTTGCTAT
1	KATRAAAAWTGYAATTTATAT	NC_012154.1_cp32_3	23082	23102	+	6.40351	6.92e-05	0.0285	GGCAAAAATAGTTTTTGCTAT
1	KATRAAAAWTGYAATTTATAT	NC_012154.1_cp32_3	10302	10322	+	6.36842	7.02e-05	0.0285	TATTAATAATAAAATTACTAA
1	KATRAAAAWTGYAATTTATAT	NC_012154.1_cp32_3	23021	23041	-	6.21637	7.46e-05	0.0289	TATTTAAATTCTATTATCTAA
1	KATRAAAAWTGYAATTTATAT	NC_012154.1_cp32_3	19543	19563	+	6.20468	7.49e-05	0.0289	TTTAAATAATAAAAATAATAT
1	KATRAAAAWTGYAATTTATAT	NC_012154.1_cp32_3	22734	22754	-	6.19298	7.53e-05	0.0289	AATAAAAGAACCTATTTAAAT
1	KATRAAAAWTGYAATTTATAT	NC_012154.1_cp32_3	27753	27773	+	6.18713	7.55e-05	0.0289	AAAGAAATTAATAGTTTATGT
1	KATRAAAAWTGYAATTTATAT	NC_012154.1_cp32_3	7222	7242	+	6.16374	7.62e-05	0.0289	AAGAAATATTGCTATTTACAG
1	KATRAAAAWTGYAATTTATAT	NC_012154.1_cp32_3	21320	21340	+	6.12281	7.74e-05	0.0289	TTTAAAAAAAATAAAACACAT
1	KATRAAAAWTGYAATTTATAT	NC_012154.1_cp32_3	21429	21449	-	6.07018	7.9e-05	0.0289	TATTCAAATCAAAATTATTAT
1	KATRAAAAWTGYAATTTATAT	NC_012154.1_cp32_3	25413	25433	-	6.00585	8.11e-05	0.0289	AAGTAAAAATGCAAGATATTT
1	KATRAAAAWTGYAATTTATAT	NC_012154.1_cp32_3	15131	15151	+	5.9883	8.17e-05	0.0289	AGCAAAAATTGTGATTTTGAT
1	KATRAAAAWTGYAATTTATAT	NC_012154.1_cp32_3	6002	6022	+	5.95906	8.26e-05	0.0289	TATGAAAATTATCTATTATCA
1	KATRAAAAWTGYAATTTATAT	NC_012154.1_cp32_3	28668	28688	+	5.93567	8.34e-05	0.0289	ATTAAAAATAAAAAGTTATAC
1	KATRAAAAWTGYAATTTATAT	NC_012154.1_cp32_3	27924	27944	+	5.91813	8.4e-05	0.0289	GAAGAAATTAGGAGTTTCTAA
1	KATRAAAAWTGYAATTTATAT	NC_012154.1_cp32_3	22802	22822	+	5.88889	8.5e-05	0.0289	TTTTGAAAAGCTTATTTATAT
1	KATRAAAAWTGYAATTTATAT	NC_012154.1_cp32_3	27241	27261	-	5.88304	8.52e-05	0.0289	TCAAAAATTTGTAAATAATAG
1	KATRAAAAWTGYAATTTATAT	NC_012154.1_cp32_3	7245	7265	-	5.84795	8.64e-05	0.0289	GGTGTAAATTGTCTTTATTAT
1	KATRAAAAWTGYAATTTATAT	NC_012154.1_cp32_3	7223	7243	-	5.77778	8.88e-05	0.0293	GCTGTAAATAGCAATATTTCT
1	KATRAAAAWTGYAATTTATAT	NC_012154.1_cp32_3	22235	22255	-	5.74854	8.99e-05	0.0293	TCTAAAGAATTCATTTTCTCT
1	KATRAAAAWTGYAATTTATAT	NC_012154.1_cp32_3	6934	6954	+	5.73099	9.05e-05	0.0293	GTTAAAAACTGCAATGTCAAA
1	KATRAAAAWTGYAATTTATAT	NC_012154.1_cp32_3	22270	22290	-	5.68421	9.22e-05	0.0295	TTTGAAAATTCTTTTCTACAT
1	KATRAAAAWTGYAATTTATAT	NC_012154.1_cp32_3	18953	18973	+	5.62573	9.43e-05	0.0298	AGAATTAAAATCAATTTATAT
1	KATRAAAAWTGYAATTTATAT	NC_012154.1_cp32_3	23940	23960	-	5.60819	9.5e-05	0.0298	TTTATAATTTCTAATTCACAT
1	KATRAAAAWTGYAATTTATAT	NC_012154.1_cp32_3	21428	21448	+	5.5731	9.63e-05	0.0299	AATAATAATTTTGATTTGAAT
# FIMO (Find Individual Motif Occurrences): Version 5.5.5 compiled on Dec 6 2023 at 19:32:37
# The format of this file is described at https://meme-suite.org/meme/doc/fimo-output-format.html#tsv_results.
# fimo --oc . --verbosity 1 --bgfile --nrdb-- --thresh 1.0E-4 motifs.meme NC_012154.1_cp32_3.fa
