## Supplementary material for "Characterization and genomic analysis of the Lyme disease spirochete bacteriophage ϕBB-1": Supp data file 1: fimo_motif9_cp32-5.tsv

motif_id	motif_alt_id	sequence_name	start	stop	strand	score	p-value	q-value	matched_sequence
1	KATRAAAAWTGYAATTTATAT	NC_012149.1_cp32_5	26020	26040	+	28.4386	1.61e-10	4.69e-06	GATAAAAAATGTAAATTATAT
1	KATRAAAAWTGYAATTTATAT	NC_012149.1_cp32_5	5934	5954	-	18.3392	2.12e-07	0.00309	GATTAAACTTAGAATTTATAT
1	KATRAAAAWTGYAATTTATAT	NC_012149.1_cp32_5	23996	24016	-	14.7719	1.49e-06	0.0123	TTAAAAAATTGCCATTTTTAT
1	KATRAAAAWTGYAATTTATAT	NC_012149.1_cp32_5	8425	8445	-	14.5205	1.69e-06	0.0123	CATTAAACTTGTAATTTCTCT
1	KATRAAAAWTGYAATTTATAT	NC_012149.1_cp32_5	26028	26048	-	13.7485	2.5e-06	0.0134	TTAGTAAAATATAATTTACAT
1	KATRAAAAWTGYAATTTATAT	NC_012149.1_cp32_5	18248	18268	-	13.2398	3.23e-06	0.0134	GAAGAAAAAAATAATATAAAT
1	KATRAAAAWTGYAATTTATAT	NC_012149.1_cp32_5	8289	8309	-	13.0877	3.48e-06	0.0134	GTTAAAATTTTCATTTTATAT
1	KATRAAAAWTGYAATTTATAT	NC_012149.1_cp32_5	19170	19190	+	12.7836	4.04e-06	0.0134	TAAATTAAAATCAATTTATAT
1	KATRAAAAWTGYAATTTATAT	NC_012149.1_cp32_5	3280	3300	-	12.7368	4.13e-06	0.0134	TCCAAAAATTGCAACTTTTAT
1	KATRAAAAWTGYAATTTATAT	NC_012149.1_cp32_5	3279	3299	+	12.4854	4.69e-06	0.0137	GATAAAAGTTGCAATTTTTGG
1	KATRAAAAWTGYAATTTATAT	NC_012149.1_cp32_5	16467	16487	+	11.6842	6.88e-06	0.0182	AGTTAAAAATGTAAATTACAA
1	KATRAAAAWTGYAATTTATAT	NC_012149.1_cp32_5	23797	23817	+	11.2164	8.55e-06	0.0208	GATAATATTGATATTTTATAT
1	KATRAAAAWTGYAATTTATAT	NC_012149.1_cp32_5	21173	21193	+	10.731	1.07e-05	0.0219	TTGGAAAATTTTAATATATAT
1	KATRAAAAWTGYAATTTATAT	NC_012149.1_cp32_5	8288	8308	+	10.6257	1.12e-05	0.0219	GATATAAAATGAAAATTTTAA
1	KATRAAAAWTGYAATTTATAT	NC_012149.1_cp32_5	23323	23343	+	10.4854	1.2e-05	0.0219	GACAAAAATAGTTTTTGCTAT
1	KATRAAAAWTGYAATTTATAT	NC_012149.1_cp32_5	10353	10373	+	10.3918	1.25e-05	0.0219	TATTAAAAATAAAAATATTAT
1	KATRAAAAWTGYAATTTATAT	NC_012149.1_cp32_5	11013	11033	+	9.81287	1.61e-05	0.0219	TTTTAAAATTGAATTTTACAA
1	KATRAAAAWTGYAATTTATAT	NC_012149.1_cp32_5	23995	24015	+	9.80702	1.62e-05	0.0219	AATAAAAATGGCAATTTTTTA
1	KATRAAAAWTGYAATTTATAT	NC_012149.1_cp32_5	26021	26041	-	9.80117	1.62e-05	0.0219	AATATAATTTACATTTTTTAT
1	KATRAAAAWTGYAATTTATAT	NC_012149.1_cp32_5	24721	24741	+	9.77778	1.64e-05	0.0219	AATTAAAAAAATAAATTTAAT
1	KATRAAAAWTGYAATTTATAT	NC_012149.1_cp32_5	19238	19258	-	9.74854	1.66e-05	0.0219	TAAAAAAATATTAAATTTTAA
1	KATRAAAAWTGYAATTTATAT	NC_012149.1_cp32_5	21755	21775	-	9.64327	1.74e-05	0.0219	CAAAAAAATACTTTTTTATAT
1	KATRAAAAWTGYAATTTATAT	NC_012149.1_cp32_5	16501	16521	+	9.61404	1.76e-05	0.0219	GCAAGAAATTCTATTTTACAT
1	KATRAAAAWTGYAATTTATAT	NC_012149.1_cp32_5	26191	26211	+	9.53801	1.82e-05	0.0219	ACTTGAAAATTTAATTTGTAT
1	KATRAAAAWTGYAATTTATAT	NC_012149.1_cp32_5	17734	17754	+	9.32749	2e-05	0.0219	TGTAATAATAATAATAAATAT
1	KATRAAAAWTGYAATTTATAT	NC_012149.1_cp32_5	27255	27275	+	9.24561	2.07e-05	0.0219	TATGAAAAAAGTCATGTTTTT
1	KATRAAAAWTGYAATTTATAT	NC_012149.1_cp32_5	12229	12249	+	9.23392	2.08e-05	0.0219	GATAAAAATAACGATATCCAC
1	KATRAAAAWTGYAATTTATAT	NC_012149.1_cp32_5	5933	5953	+	9.21053	2.1e-05	0.0219	TATATAAATTCTAAGTTTAAT
1	KATRAAAAWTGYAATTTATAT	NC_012149.1_cp32_5	19194	19214	-	9.00585	2.3e-05	0.0227	TAAAAAAATTTTAATTTAGTA
1	KATRAAAAWTGYAATTTATAT	NC_012149.1_cp32_5	24201	24221	+	8.97076	2.34e-05	0.0227	TTTGAAAAAAGATATTTATAG
1	KATRAAAAWTGYAATTTATAT	NC_012149.1_cp32_5	13905	13925	-	8.68421	2.65e-05	0.0249	GATAAAACTTGAGATATCCAT
1	KATRAAAAWTGYAATTTATAT	NC_012149.1_cp32_5	8492	8512	-	8.60234	2.74e-05	0.025	AATAAGAAATAAATTCTCTAT
1	KATRAAAAWTGYAATTTATAT	NC_012149.1_cp32_5	24723	24743	+	8.46784	2.9e-05	0.0255	TTAAAAAAATAAATTTAATAT
1	KATRAAAAWTGYAATTTATAT	NC_012149.1_cp32_5	24187	24207	-	8.40936	2.98e-05	0.0255	TTTCAAATTTATAATTTCTAA
1	KATRAAAAWTGYAATTTATAT	NC_012149.1_cp32_5	11556	11576	+	8.15205	3.33e-05	0.0278	CAAAATAAAAGGAATATATAT
1	KATRAAAAWTGYAATTTATAT	NC_012149.1_cp32_5	14918	14938	-	8.0117	3.54e-05	0.028	TGTAAAAAATAAGAGTTACAT
1	KATRAAAAWTGYAATTTATAT	NC_012149.1_cp32_5	19731	19751	+	8	3.56e-05	0.028	TCTAAAAATGGTAGTGTAAAT
1	KATRAAAAWTGYAATTTATAT	NC_012149.1_cp32_5	16502	16522	-	7.91813	3.68e-05	0.0281	TATGTAAAATAGAATTTCTTG
1	KATRAAAAWTGYAATTTATAT	NC_012149.1_cp32_5	23798	23818	-	7.87135	3.76e-05	0.0281	TATATAAAATATCAATATTAT
1	KATRAAAAWTGYAATTTATAT	NC_012149.1_cp32_5	13891	13911	-	7.71345	4.02e-05	0.0282	TATCCATATTGCAATATATCT
1	KATRAAAAWTGYAATTTATAT	NC_012149.1_cp32_5	23168	23188	+	7.69006	4.06e-05	0.0282	GACAAAAATAGTTTTTGTTAT
1	KATRAAAAWTGYAATTTATAT	NC_012149.1_cp32_5	22057	22077	+	7.63743	4.15e-05	0.0282	TCTAAGAATTGCTAATGCTAT
1	KATRAAAAWTGYAATTTATAT	NC_012149.1_cp32_5	11109	11129	+	7.57895	4.25e-05	0.0282	TACACAACATGGAATTCATAT
1	KATRAAAAWTGYAATTTATAT	NC_012149.1_cp32_5	12776	12796	+	7.57895	4.25e-05	0.0282	AATAAATATTTCAACTACTAT
1	KATRAAAAWTGYAATTTATAT	NC_012149.1_cp32_5	23169	23189	-	7.52047	4.36e-05	0.0282	TATAACAAAAACTATTTTTGT
1	KATRAAAAWTGYAATTTATAT	NC_012149.1_cp32_5	6396	6416	+	7.2924	4.8e-05	0.0296	TATAAATTTTCAAATATATAT
1	KATRAAAAWTGYAATTTATAT	NC_012149.1_cp32_5	21833	21853	+	7.27485	4.84e-05	0.0296	TTAAATAAAAGAAATTTATCT
1	KATRAAAAWTGYAATTTATAT	NC_012149.1_cp32_5	5685	5705	-	7.25731	4.87e-05	0.0296	AACTAAATCTGCAATTGATAT
1	KATRAAAAWTGYAATTTATAT	NC_012149.1_cp32_5	12753	12773	+	7.20468	4.98e-05	0.0296	TCTAAAAAACTTAACTTAGAT
1	KATRAAAAWTGYAATTTATAT	NC_012149.1_cp32_5	16243	16263	-	7.03509	5.34e-05	0.0297	TCTGAAAGTTGTGTTTCATAT
1	KATRAAAAWTGYAATTTATAT	NC_012149.1_cp32_5	26199	26219	-	7.0117	5.39e-05	0.0297	TAAAACACATACAAATTAAAT
1	KATRAAAAWTGYAATTTATAT	NC_012149.1_cp32_5	21653	21673	+	6.97661	5.47e-05	0.0297	AATGATAAATTTGATTTAGAT
1	KATRAAAAWTGYAATTTATAT	NC_012149.1_cp32_5	21971	21991	+	6.97661	5.47e-05	0.0297	AATGAATATTACAAATTAGAC
1	KATRAAAAWTGYAATTTATAT	NC_012149.1_cp32_5	15187	15207	-	6.92982	5.58e-05	0.0297	TATCAAAATCACAATTTTTGC
1	KATRAAAAWTGYAATTTATAT	NC_012149.1_cp32_5	4285	4305	-	6.91813	5.6e-05	0.0297	GAAGTAAATTATTATTAATGT
1	KATRAAAAWTGYAATTTATAT	NC_012149.1_cp32_5	27759	27779	+	6.77778	5.94e-05	0.0307	ATAAATAAAAAGAATTTATAT
1	KATRAAAAWTGYAATTTATAT	NC_012149.1_cp32_5	17935	17955	+	6.74854	6.01e-05	0.0307	AATAAAAACCTTAATTATTAT
1	KATRAAAAWTGYAATTTATAT	NC_012149.1_cp32_5	4284	4304	+	6.66667	6.21e-05	0.0312	GACATTAATAATAATTTACTT
1	KATRAAAAWTGYAATTTATAT	NC_012149.1_cp32_5	2415	2435	-	6.5848	6.42e-05	0.0317	TGGTTAAAATTTAATTTATCT
1	KATRAAAAWTGYAATTTATAT	NC_012149.1_cp32_5	10122	10142	+	6.53801	6.55e-05	0.0318	TACCAACATAGGAAATTCTAT
1	KATRAAAAWTGYAATTTATAT	NC_012149.1_cp32_5	17710	17730	+	6.48538	6.69e-05	0.032	TGTAAAAAAAACACTCTACAA
1	KATRAAAAWTGYAATTTATAT	NC_012149.1_cp32_5	17936	17956	-	6.4386	6.82e-05	0.0321	TATAATAATTAAGGTTTTTAT
1	KATRAAAAWTGYAATTTATAT	NC_012149.1_cp32_5	12727	12747	-	6.36257	7.03e-05	0.0323	CATGAAAATAATTTTTTACAG
1	KATRAAAAWTGYAATTTATAT	NC_012149.1_cp32_5	20133	20153	+	6.33918	7.1e-05	0.0323	CATAAATATAGCGATTTAAAC
1	KATRAAAAWTGYAATTTATAT	NC_012149.1_cp32_5	18034	18054	-	6.23977	7.39e-05	0.0328	TATTAAAATTCTTTTGTATGT
1	KATRAAAAWTGYAATTTATAT	NC_012149.1_cp32_5	23127	23147	-	6.22222	7.44e-05	0.0328	TATAATAAATAAAAGCTTTAT
1	KATRAAAAWTGYAATTTATAT	NC_012149.1_cp32_5	22986	23006	-	6.19298	7.53e-05	0.0328	AATAAAAGAACCTATTTAAAT
1	KATRAAAAWTGYAATTTATAT	NC_012149.1_cp32_5	27764	27784	+	6.1345	7.71e-05	0.033	TAAAAAGAATTTATATTATTT
1	KATRAAAAWTGYAATTTATAT	NC_012149.1_cp32_5	25653	25673	-	6.00585	8.11e-05	0.0338	AAGTAAAAATGCAAGATATTT
1	KATRAAAAWTGYAATTTATAT	NC_012149.1_cp32_5	15186	15206	+	5.9883	8.17e-05	0.0338	AGCAAAAATTGTGATTTTGAT
1	KATRAAAAWTGYAATTTATAT	NC_012149.1_cp32_5	18483	18503	-	5.94737	8.3e-05	0.0338	CATAAAAAGTGAATTTGATAC
1	KATRAAAAWTGYAATTTATAT	NC_012149.1_cp32_5	21158	21178	+	5.92982	8.36e-05	0.0338	AATAAAAATGTTAATTTGGAA
1	KATRAAAAWTGYAATTTATAT	NC_012149.1_cp32_5	15723	15743	+	5.89474	8.48e-05	0.0339	GAAAAAAATCTCAAAATATCT
1	KATRAAAAWTGYAATTTATAT	NC_012149.1_cp32_5	11184	11204	+	5.84211	8.66e-05	0.0341	AACAAAAATTGTACTTTGGAA
1	KATRAAAAWTGYAATTTATAT	NC_012149.1_cp32_5	20154	20174	+	5.74854	8.99e-05	0.0349	AATATAAAGAGTAAATTAGAA
1	KATRAAAAWTGYAATTTATAT	NC_012149.1_cp32_5	22525	22545	-	5.68421	9.22e-05	0.035	TTTGAAAATTCTTTTCTACAT
1	KATRAAAAWTGYAATTTATAT	NC_012149.1_cp32_5	26747	26767	-	5.67836	9.24e-05	0.035	GATTCAACTTGTTCTTTAAAT
1	KATRAAAAWTGYAATTTATAT	NC_012149.1_cp32_5	21004	21024	+	5.63158	9.41e-05	0.0351	TAAAATAATAACAATTGCCAG
1	KATRAAAAWTGYAATTTATAT	NC_012149.1_cp32_5	24180	24200	-	5.60819	9.5e-05	0.0351	TTTATAATTTCTAATTCACAT
1	KATRAAAAWTGYAATTTATAT	NC_012149.1_cp32_5	12726	12746	+	5.5614	9.68e-05	0.0353	GCTGTAAAAAATTATTTTCAT
1	KATRAAAAWTGYAATTTATAT	NC_012149.1_cp32_5	27671	27691	+	5.50877	9.88e-05	0.0354	AATAAAATAAATGGTTTTTAT
1	KATRAAAAWTGYAATTTATAT	NC_012149.1_cp32_5	26027	26047	+	5.49123	9.95e-05	0.0354	AATGTAAATTATATTTTACTA
# FIMO (Find Individual Motif Occurrences): Version 5.5.5 compiled on Dec 6 2023 at 19:32:37
# The format of this file is described at https://meme-suite.org/meme/doc/fimo-output-format.html#tsv_results.
# fimo --oc . --verbosity 1 --bgfile --nrdb-- --thresh 1.0E-4 motifs.meme NC_012149.1_cp32_5.fa
