## Supplementary material for "Characterization and genomic analysis of the Lyme disease spirochete bacteriophage ϕBB-1": Supp data file 1: fimo_motif9_cp32-10.tsv

motif_id	motif_alt_id	sequence_name	start	stop	strand	score	p-value	q-value	matched_sequence
1	KATRAAAAWTGYAATTTATAT	NC_012152.1_cp32_10	25797	25817	+	27.0175	6.2e-10	1.83e-05	AATTAAAAATGTAATTTATAT
1	KATRAAAAWTGYAATTTATAT	NC_012152.1_cp32_10	5941	5961	-	18.3392	2.12e-07	0.00232	GATTAAACTTAGAATTTATAT
1	KATRAAAAWTGYAATTTATAT	NC_012152.1_cp32_10	25718	25738	+	18.152	2.36e-07	0.00232	AATTAAAATAATTATTTATAT
1	KATRAAAAWTGYAATTTATAT	NC_012152.1_cp32_10	16419	16439	+	15.7661	8.93e-07	0.00658	AATTAAAAATGTAAATTACAA
1	KATRAAAAWTGYAATTTATAT	NC_012152.1_cp32_10	23773	23793	-	14.7719	1.49e-06	0.0088	TTAAAAAATTGCCATTTTTAT
1	KATRAAAAWTGYAATTTATAT	NC_012152.1_cp32_10	21163	21183	-	13.4386	2.92e-06	0.0112	TTTAAAAATTCTAAATTATTT
1	KATRAAAAWTGYAATTTATAT	NC_012152.1_cp32_10	18091	18111	-	13.2398	3.23e-06	0.0112	GAAGAAAAAAATAATATAAAT
1	KATRAAAAWTGYAATTTATAT	NC_012152.1_cp32_10	8293	8313	-	13.0877	3.48e-06	0.0112	GTTAAAATTTTCATTTTATAT
1	KATRAAAAWTGYAATTTATAT	NC_012152.1_cp32_10	18599	18619	-	12.9357	3.75e-06	0.0112	AATTGAAAATGTTATTTATAA
1	KATRAAAAWTGYAATTTATAT	NC_012152.1_cp32_10	19011	19031	+	12.7836	4.04e-06	0.0112	TAAATTAAAATCAATTTATAT
1	KATRAAAAWTGYAATTTATAT	NC_012152.1_cp32_10	3281	3301	-	12.7135	4.18e-06	0.0112	GCCAAAAATTGCAACTTTTAT
1	KATRAAAAWTGYAATTTATAT	NC_012152.1_cp32_10	3280	3300	+	12.4854	4.69e-06	0.0115	GATAAAAGTTGCAATTTTTGG
1	KATRAAAAWTGYAATTTATAT	NC_012152.1_cp32_10	10966	10986	+	12.2339	5.28e-06	0.012	TTTTAAAATTGAATTTTATAA
1	KATRAAAAWTGYAATTTATAT	NC_012152.1_cp32_10	26853	26873	+	11.8246	6.43e-06	0.0135	TATGAATAAAATAATGTTTAT
1	KATRAAAAWTGYAATTTATAT	NC_012152.1_cp32_10	21344	21364	-	11.4211	7.78e-06	0.0147	CAAAAATATTGGAATTTTTAT
1	KATRAAAAWTGYAATTTATAT	NC_012152.1_cp32_10	10938	10958	+	11.3626	7.99e-06	0.0147	GATAAAAAATGCTGTTACTAC
1	KATRAAAAWTGYAATTTATAT	NC_012152.1_cp32_10	23574	23594	+	11.2164	8.55e-06	0.0148	GATAATATTGATATTTTATAT
1	KATRAAAAWTGYAATTTATAT	NC_012152.1_cp32_10	26653	26673	+	10.6901	1.09e-05	0.0174	AAGGAACAAAGTAATTTAGAT
1	KATRAAAAWTGYAATTTATAT	NC_012152.1_cp32_10	8292	8312	+	10.6257	1.12e-05	0.0174	GATATAAAATGAAAATTTTAA
1	KATRAAAAWTGYAATTTATAT	NC_012152.1_cp32_10	25719	25739	-	10.076	1.43e-05	0.0209	GATATAAATAATTATTTTAAT
1	KATRAAAAWTGYAATTTATAT	NC_012152.1_cp32_10	25798	25818	-	9.97661	1.5e-05	0.0209	AATATAAATTACATTTTTAAT
1	KATRAAAAWTGYAATTTATAT	NC_012152.1_cp32_10	23772	23792	+	9.80702	1.62e-05	0.0209	AATAAAAATGGCAATTTTTTA
1	KATRAAAAWTGYAATTTATAT	NC_012152.1_cp32_10	19077	19097	-	9.74854	1.66e-05	0.0209	TAAAAAAATATTAAATTTTAA
1	KATRAAAAWTGYAATTTATAT	NC_012152.1_cp32_10	10282	10302	+	9.64912	1.73e-05	0.0209	CAAATAAAAAGGAAATTCTAT
1	KATRAAAAWTGYAATTTATAT	NC_012152.1_cp32_10	4292	4312	-	9.56725	1.8e-05	0.0209	GAAGTAAATTGTTATTAATGT
1	KATRAAAAWTGYAATTTATAT	NC_012152.1_cp32_10	21343	21363	+	9.39181	1.94e-05	0.0209	AATAAAAATTCCAATATTTTT
1	KATRAAAAWTGYAATTTATAT	NC_012152.1_cp32_10	17569	17589	+	9.32749	2e-05	0.0209	TGTAATAATAATAATAAATAT
1	KATRAAAAWTGYAATTTATAT	NC_012152.1_cp32_10	15142	15162	-	9.26316	2.05e-05	0.0209	TATCAAAATGGTAATTTTTGC
1	KATRAAAAWTGYAATTTATAT	NC_012152.1_cp32_10	5940	5960	+	9.21053	2.1e-05	0.0209	TATATAAATTCTAAGTTTAAT
1	KATRAAAAWTGYAATTTATAT	NC_012152.1_cp32_10	23280	23300	+	9.18129	2.13e-05	0.0209	AAAGAAAAAAGTAAATTAAGT
1	KATRAAAAWTGYAATTTATAT	NC_012152.1_cp32_10	18281	18301	-	9.0117	2.29e-05	0.0211	TTATGAAAACGTAAATTCTAT
1	KATRAAAAWTGYAATTTATAT	NC_012152.1_cp32_10	23978	23998	+	8.97076	2.34e-05	0.0211	TTTGAAAAAAGATATTTATAG
1	KATRAAAAWTGYAATTTATAT	NC_012152.1_cp32_10	25713	25733	-	8.92982	2.38e-05	0.0211	AATAATTATTTTAATTTAAAT
1	KATRAAAAWTGYAATTTATAT	NC_012152.1_cp32_10	22057	22077	-	8.87719	2.44e-05	0.0211	TATAAAAATCATAACTTTCTT
1	KATRAAAAWTGYAATTTATAT	NC_012152.1_cp32_10	13860	13880	-	8.68421	2.65e-05	0.0217	GATAAAACTTGAGATATCCAT
1	KATRAAAAWTGYAATTTATAT	NC_012152.1_cp32_10	12326	12346	+	8.67836	2.65e-05	0.0217	AAAAAAAATTCTAGATAATAT
1	KATRAAAAWTGYAATTTATAT	NC_012152.1_cp32_10	8496	8516	-	8.60234	2.74e-05	0.0218	AATAAGAAATAAATTCTCTAT
1	KATRAAAAWTGYAATTTATAT	NC_012152.1_cp32_10	23964	23984	-	8.40936	2.98e-05	0.0231	TTTCAAATTTATAATTTCTAA
1	KATRAAAAWTGYAATTTATAT	NC_012152.1_cp32_10	25351	25371	-	8.20468	3.26e-05	0.0246	AAAAAGAAATGTCACTTGTAT
1	KATRAAAAWTGYAATTTATAT	NC_012152.1_cp32_10	11509	11529	+	8.15205	3.33e-05	0.0246	CAAAATAAAAGGAATATATAT
1	KATRAAAAWTGYAATTTATAT	NC_012152.1_cp32_10	16453	16473	+	8.08187	3.44e-05	0.0247	GCAAGAAATTCTACTTTACAT
1	KATRAAAAWTGYAATTTATAT	NC_012152.1_cp32_10	21952	21972	-	7.94152	3.65e-05	0.0252	CAAGAGAATTGTAAATACCAT
1	KATRAAAAWTGYAATTTATAT	NC_012152.1_cp32_10	16394	16414	+	7.92398	3.67e-05	0.0252	GAAAAAGTTTATAATCAATAT
1	KATRAAAAWTGYAATTTATAT	NC_012152.1_cp32_10	23575	23595	-	7.87135	3.76e-05	0.0252	TATATAAAATATCAATATTAT
1	KATRAAAAWTGYAATTTATAT	NC_012152.1_cp32_10	20396	20416	+	7.7193	4.01e-05	0.0257	TACAAAAATAATGATGGATAT
1	KATRAAAAWTGYAATTTATAT	NC_012152.1_cp32_10	13846	13866	-	7.71345	4.02e-05	0.0257	TATCCATATTGCAATATATCT
1	KATRAAAAWTGYAATTTATAT	NC_012152.1_cp32_10	11062	11082	+	7.57895	4.25e-05	0.0261	TACACAACATGGAATTCATAT
1	KATRAAAAWTGYAATTTATAT	NC_012152.1_cp32_10	12730	12750	+	7.57895	4.25e-05	0.0261	AATAAATATTTCAACTACTAT
1	KATRAAAAWTGYAATTTATAT	NC_012152.1_cp32_10	21807	21827	+	7.30409	4.78e-05	0.0282	AATGAATACTATAAATTAGAT
1	KATRAAAAWTGYAATTTATAT	NC_012152.1_cp32_10	6403	6423	+	7.2924	4.8e-05	0.0282	TATAAATTTTCAAATATATAT
1	KATRAAAAWTGYAATTTATAT	NC_012152.1_cp32_10	5692	5712	-	7.25731	4.87e-05	0.0282	AACTAAATCTGCAATTGATAT
1	KATRAAAAWTGYAATTTATAT	NC_012152.1_cp32_10	24498	24518	+	7.20468	4.98e-05	0.0282	AATTAAAAAAATAATTTAATA
1	KATRAAAAWTGYAATTTATAT	NC_012152.1_cp32_10	28872	28892	+	7.16374	5.06e-05	0.0282	GAAAAAACTTGCAACTGCTAA
1	KATRAAAAWTGYAATTTATAT	NC_012152.1_cp32_10	16195	16215	-	7.03509	5.34e-05	0.0286	TCTGAAAGTTGTGTTTCATAT
1	KATRAAAAWTGYAATTTATAT	NC_012152.1_cp32_10	21337	21357	+	7	5.41e-05	0.0286	TTTAAAAATAAAAATTCCAAT
1	KATRAAAAWTGYAATTTATAT	NC_012152.1_cp32_10	12766	12786	-	6.99415	5.43e-05	0.0286	GAGAAAAAAAATGATATATGT
1	KATRAAAAWTGYAATTTATAT	NC_012152.1_cp32_10	22056	22076	+	6.81287	5.85e-05	0.0289	CAAGAAAGTTATGATTTTTAT
1	KATRAAAAWTGYAATTTATAT	NC_012152.1_cp32_10	22687	22707	+	6.76608	5.97e-05	0.0289	TTTTAAAATGGTACATTATAA
1	KATRAAAAWTGYAATTTATAT	NC_012152.1_cp32_10	14226	14246	+	6.76023	5.98e-05	0.0289	TATAAAGAGAATTATTCCTAT
1	KATRAAAAWTGYAATTTATAT	NC_012152.1_cp32_10	17777	17797	+	6.74854	6.01e-05	0.0289	AATAAAAACCTTAATTATTAT
1	KATRAAAAWTGYAATTTATAT	NC_012152.1_cp32_10	19018	19038	-	6.72515	6.07e-05	0.0289	GGTAAAAATATAAATTGATTT
1	KATRAAAAWTGYAATTTATAT	NC_012152.1_cp32_10	24700	24720	-	6.5848	6.42e-05	0.0289	TAAAACAATTACTCTTAATAT
1	KATRAAAAWTGYAATTTATAT	NC_012152.1_cp32_10	11197	11217	+	6.49123	6.67e-05	0.0289	TATAGTAAAAATATATTATAA
1	KATRAAAAWTGYAATTTATAT	NC_012152.1_cp32_10	17545	17565	+	6.48538	6.69e-05	0.0289	TGTAAAAAAAACACTCTACAA
1	KATRAAAAWTGYAATTTATAT	NC_012152.1_cp32_10	12183	12203	+	6.4386	6.82e-05	0.0289	GATAAAAATAACGATATTCAC
1	KATRAAAAWTGYAATTTATAT	NC_012152.1_cp32_10	17778	17798	-	6.4386	6.82e-05	0.0289	TATAATAATTAAGGTTTTTAT
1	KATRAAAAWTGYAATTTATAT	NC_012152.1_cp32_10	18821	18841	-	6.40351	6.92e-05	0.0289	GGCAAAAATAGTTTTTGCTAT
1	KATRAAAAWTGYAATTTATAT	NC_012152.1_cp32_10	23096	23116	+	6.40351	6.92e-05	0.0289	GGCAAAAATAGTTTTTGCTAT
1	KATRAAAAWTGYAATTTATAT	NC_012152.1_cp32_10	12681	12701	-	6.36257	7.03e-05	0.0289	CATGAAAATAATTTTTTACAG
1	KATRAAAAWTGYAATTTATAT	NC_012152.1_cp32_10	19968	19988	+	6.33918	7.1e-05	0.0289	CATAAATATAGCGATTTAAAC
1	KATRAAAAWTGYAATTTATAT	NC_012152.1_cp32_10	4291	4311	+	6.32164	7.15e-05	0.0289	GACATTAATAACAATTTACTT
1	KATRAAAAWTGYAATTTATAT	NC_012152.1_cp32_10	16769	16789	-	6.31579	7.17e-05	0.0289	GATTTAAATTCTTTTCTACAT
1	KATRAAAAWTGYAATTTATAT	NC_012152.1_cp32_10	22480	22500	-	6.31579	7.17e-05	0.0289	GATTTAAATTCTTTTCTACAT
1	KATRAAAAWTGYAATTTATAT	NC_012152.1_cp32_10	22790	22810	-	6.19298	7.53e-05	0.03	AATAAAAGAACCTATTTAAAT
1	KATRAAAAWTGYAATTTATAT	NC_012152.1_cp32_10	27763	27783	+	6.11696	7.76e-05	0.0304	GAACAAAAAAAGGATTTTTAT
1	KATRAAAAWTGYAATTTATAT	NC_012152.1_cp32_10	19569	19589	+	6.08772	7.85e-05	0.0304	TCCAAAAATAGTAGTGTAAAT
1	KATRAAAAWTGYAATTTATAT	NC_012152.1_cp32_10	25092	25112	-	6.05848	7.94e-05	0.0304	AATTTAAAATCTAATGGCTAT
1	KATRAAAAWTGYAATTTATAT	NC_012152.1_cp32_10	22858	22878	+	6.02924	8.03e-05	0.0304	TATTGAAAAGCTTATTTAAAT
1	KATRAAAAWTGYAATTTATAT	NC_012152.1_cp32_10	21944	21964	+	5.97661	8.2e-05	0.0306	AATTGAAAATGGTATTTACAA
1	KATRAAAAWTGYAATTTATAT	NC_012152.1_cp32_10	28452	28472	+	5.91813	8.4e-05	0.0307	GAAGAAATTAGGAGTTTCTAA
1	KATRAAAAWTGYAATTTATAT	NC_012152.1_cp32_10	15675	15695	+	5.89474	8.48e-05	0.0307	GAAAAAAATCTCAAAATATCT
1	KATRAAAAWTGYAATTTATAT	NC_012152.1_cp32_10	2386	2406	+	5.87719	8.54e-05	0.0307	TAAGAAAAATGGAAATGGTGT
1	KATRAAAAWTGYAATTTATAT	NC_012152.1_cp32_10	11137	11157	+	5.84211	8.66e-05	0.0308	AACAAAAATTGTACTTTGGAA
1	KATRAAAAWTGYAATTTATAT	NC_012152.1_cp32_10	26856	26876	+	5.72515	9.07e-05	0.0317	GAATAAAATAATGTTTATTAT
1	KATRAAAAWTGYAATTTATAT	NC_012152.1_cp32_10	25712	25732	+	5.68421	9.22e-05	0.0317	TATTTAAATTAAAATAATTAT
1	KATRAAAAWTGYAATTTATAT	NC_012152.1_cp32_10	20566	20586	+	5.65497	9.33e-05	0.0317	CAATAAAAAAGCCATTAATAA
1	KATRAAAAWTGYAATTTATAT	NC_012152.1_cp32_10	23957	23977	-	5.60819	9.5e-05	0.0317	TTTATAATTTCTAATTCACAT
1	KATRAAAAWTGYAATTTATAT	NC_012152.1_cp32_10	15172	15192	+	5.59064	9.57e-05	0.0317	TATACAAATAAAAAATTAAAA
1	KATRAAAAWTGYAATTTATAT	NC_012152.1_cp32_10	16828	16848	+	5.59064	9.57e-05	0.0317	GAAAAGAATTTAAATTTAAAA
1	KATRAAAAWTGYAATTTATAT	NC_012152.1_cp32_10	12680	12700	+	5.5614	9.68e-05	0.0317	GCTGTAAAAAATTATTTTCAT
# FIMO (Find Individual Motif Occurrences): Version 5.5.5 compiled on Dec 6 2023 at 19:32:37
# The format of this file is described at https://meme-suite.org/meme/doc/fimo-output-format.html#tsv_results.
# fimo --oc . --verbosity 1 --bgfile --nrdb-- --thresh 1.0E-4 motifs.meme NC_012152.1_cp32_10.fa
