## Supplementary material for "Characterization and genomic analysis of the Lyme disease spirochete bacteriophage ϕBB-1": Supp data file 1: fimo_motif9_cp32-13.tsv

motif_id	motif_alt_id	sequence_name	start	stop	strand	score	p-value	q-value	matched_sequence
1	KATRAAAAWTGYAATTTATAT	NC_012156.1_cp32_13	26124	26144	+	30.7895	2.06e-11	5.91e-07	GATGAAAAATGTAATTTATAT
1	KATRAAAAWTGYAATTTATAT	NC_012156.1_cp32_13	5931	5951	-	18.3392	2.12e-07	0.00305	GATTAAACTTAGAATTTATAT
1	KATRAAAAWTGYAATTTATAT	NC_012156.1_cp32_13	16426	16446	+	15.7661	8.93e-07	0.00658	AATTAAAAATGTAAATTACAA
1	KATRAAAAWTGYAATTTATAT	NC_012156.1_cp32_13	22337	22357	-	15.7193	9.15e-07	0.00658	TATAAAAATTGTAACTTTCCT
1	KATRAAAAWTGYAATTTATAT	NC_012156.1_cp32_13	24082	24102	-	14.7719	1.49e-06	0.00858	TTAAAAAATTGCCATTTTTAT
1	KATRAAAAWTGYAATTTATAT	NC_012156.1_cp32_13	21322	21342	+	13.5965	2.7e-06	0.0123	TATAAAAAGAATGATTTAAAT
1	KATRAAAAWTGYAATTTATAT	NC_012156.1_cp32_13	21752	21772	-	13.1345	3.4e-06	0.0123	TATTAAAATTGTGAATTTTAC
1	KATRAAAAWTGYAATTTATAT	NC_012156.1_cp32_13	8286	8306	-	13.0877	3.48e-06	0.0123	GTTAAAATTTTCATTTTATAT
1	KATRAAAAWTGYAATTTATAT	NC_012156.1_cp32_13	3277	3297	-	12.7135	4.18e-06	0.0123	GCCAAAAATTGCAACTTTTAT
1	KATRAAAAWTGYAATTTATAT	NC_012156.1_cp32_13	26125	26145	-	12.6082	4.41e-06	0.0123	AATATAAATTACATTTTTCAT
1	KATRAAAAWTGYAATTTATAT	NC_012156.1_cp32_13	3276	3296	+	12.4854	4.69e-06	0.0123	GATAAAAGTTGCAATTTTTGG
1	KATRAAAAWTGYAATTTATAT	NC_012156.1_cp32_13	12187	12207	+	11.6667	6.94e-06	0.0166	GATAAAAATAACAATATTCAC
1	KATRAAAAWTGYAATTTATAT	NC_012156.1_cp32_13	10947	10967	+	11.3626	7.99e-06	0.0166	GATAAAAAATGCTGTTACTAC
1	KATRAAAAWTGYAATTTATAT	NC_012156.1_cp32_13	23883	23903	+	11.2164	8.55e-06	0.0166	GATAATATTGATATTTTATAT
1	KATRAAAAWTGYAATTTATAT	NC_012156.1_cp32_13	19856	19876	+	11.1813	8.69e-06	0.0166	TCTAAAAATAGTAGTGTAAAT
1	KATRAAAAWTGYAATTTATAT	NC_012156.1_cp32_13	19108	19128	-	10.9591	9.63e-06	0.0173	GACAAAAATTATTTTTGATAT
1	KATRAAAAWTGYAATTTATAT	NC_012156.1_cp32_13	8285	8305	+	10.6257	1.12e-05	0.018	GATATAAAATGAAAATTTTAA
1	KATRAAAAWTGYAATTTATAT	NC_012156.1_cp32_13	17640	17660	+	10.3333	1.28e-05	0.018	AATAATAATAATAATAAATAT
1	KATRAAAAWTGYAATTTATAT	NC_012156.1_cp32_13	24081	24101	+	9.80702	1.62e-05	0.018	AATAAAAATGGCAATTTTTTA
1	KATRAAAAWTGYAATTTATAT	NC_012156.1_cp32_13	24807	24827	+	9.77778	1.64e-05	0.018	AATTAAAAAAATAAATTTAAT
1	KATRAAAAWTGYAATTTATAT	NC_012156.1_cp32_13	19366	19386	-	9.74854	1.66e-05	0.018	TAAAAAAATATTAAATTTTAA
1	KATRAAAAWTGYAATTTATAT	NC_012156.1_cp32_13	21335	21355	-	9.7193	1.68e-05	0.018	TATTTAAATATTTATTTAAAT
1	KATRAAAAWTGYAATTTATAT	NC_012156.1_cp32_13	18763	18783	-	9.65497	1.73e-05	0.018	TATAAATATCAAAATTTCAAT
1	KATRAAAAWTGYAATTTATAT	NC_012156.1_cp32_13	12188	12208	-	9.63743	1.74e-05	0.018	AGTGAATATTGTTATTTTTAT
1	KATRAAAAWTGYAATTTATAT	NC_012156.1_cp32_13	16460	16480	+	9.61404	1.76e-05	0.018	GCAAGAAATTCTATTTTACAT
1	KATRAAAAWTGYAATTTATAT	NC_012156.1_cp32_13	22336	22356	+	9.5848	1.78e-05	0.018	CAGGAAAGTTACAATTTTTAT
1	KATRAAAAWTGYAATTTATAT	NC_012156.1_cp32_13	4282	4302	-	9.56725	1.8e-05	0.018	GAAGTAAATTGTTATTAATGT
1	KATRAAAAWTGYAATTTATAT	NC_012156.1_cp32_13	27623	27643	+	9.52047	1.84e-05	0.018	AAAAAAAAATTTAATTTTCAC
1	KATRAAAAWTGYAATTTATAT	NC_012156.1_cp32_13	8645	8665	-	9.33918	1.99e-05	0.018	AATCAAAATTTTCATTGATAT
1	KATRAAAAWTGYAATTTATAT	NC_012156.1_cp32_13	8422	8442	-	9.2924	2.03e-05	0.018	CATTAAACTTGTGATTTCTCT
1	KATRAAAAWTGYAATTTATAT	NC_012156.1_cp32_13	19107	19127	+	9.27485	2.04e-05	0.018	TATATCAAAAATAATTTTTGT
1	KATRAAAAWTGYAATTTATAT	NC_012156.1_cp32_13	28994	29014	+	9.21637	2.1e-05	0.018	ATTGAAAATAAAAAGTTATAT
1	KATRAAAAWTGYAATTTATAT	NC_012156.1_cp32_13	5930	5950	+	9.21053	2.1e-05	0.018	TATATAAATTCTAAGTTTAAT
1	KATRAAAAWTGYAATTTATAT	NC_012156.1_cp32_13	23589	23609	+	9.18129	2.13e-05	0.018	AAAGAAAAAAGTAAATTAAGT
1	KATRAAAAWTGYAATTTATAT	NC_012156.1_cp32_13	7244	7264	+	8.99415	2.31e-05	0.0187	AATAATAAAGACAATTTACAC
1	KATRAAAAWTGYAATTTATAT	NC_012156.1_cp32_13	24287	24307	+	8.97076	2.34e-05	0.0187	TTTGAAAAAAGATATTTATAG
1	KATRAAAAWTGYAATTTATAT	NC_012156.1_cp32_13	13863	13883	-	8.68421	2.65e-05	0.0206	GATAAAACTTGAGATATCCAT
1	KATRAAAAWTGYAATTTATAT	NC_012156.1_cp32_13	8489	8509	-	8.60234	2.74e-05	0.0207	AATAAGAAATAAATTCTCTAT
1	KATRAAAAWTGYAATTTATAT	NC_012156.1_cp32_13	24809	24829	+	8.46784	2.9e-05	0.0214	TTAAAAAAATAAATTTAATAT
1	KATRAAAAWTGYAATTTATAT	NC_012156.1_cp32_13	24273	24293	-	8.40936	2.98e-05	0.0214	TTTCAAATTTATAATTTCTAA
1	KATRAAAAWTGYAATTTATAT	NC_012156.1_cp32_13	16461	16481	-	7.91813	3.68e-05	0.0238	TATGTAAAATAGAATTTCTTG
1	KATRAAAAWTGYAATTTATAT	NC_012156.1_cp32_13	23884	23904	-	7.87135	3.76e-05	0.0238	TATATAAAATATCAATATTAT
1	KATRAAAAWTGYAATTTATAT	NC_012156.1_cp32_13	18167	18187	-	7.85965	3.78e-05	0.0238	TATTCAAAAAATAAGCTTTAT
1	KATRAAAAWTGYAATTTATAT	NC_012156.1_cp32_13	21334	21354	+	7.79532	3.88e-05	0.0238	GATTTAAATAAATATTTAAAT
1	KATRAAAAWTGYAATTTATAT	NC_012156.1_cp32_13	20683	20703	+	7.7193	4.01e-05	0.0238	TACAAAAATAATGATGGATAT
1	KATRAAAAWTGYAATTTATAT	NC_012156.1_cp32_13	13849	13869	-	7.71345	4.02e-05	0.0238	TATCCATATTGCAATATATCT
1	KATRAAAAWTGYAATTTATAT	NC_012156.1_cp32_13	6549	6569	+	7.70175	4.03e-05	0.0238	TAGAAAAATTAACCTTTACAT
1	KATRAAAAWTGYAATTTATAT	NC_012156.1_cp32_13	23251	23271	+	7.69006	4.06e-05	0.0238	GACAAAAATAGTTTTTGTTAT
1	KATRAAAAWTGYAATTTATAT	NC_012156.1_cp32_13	19422	19442	-	7.68421	4.06e-05	0.0238	TGAATAATTAATAATTAATAT
1	KATRAAAAWTGYAATTTATAT	NC_012156.1_cp32_13	11065	11085	+	7.57895	4.25e-05	0.0244	TACACAAGATGGAATTCATAT
1	KATRAAAAWTGYAATTTATAT	NC_012156.1_cp32_13	23252	23272	-	7.52047	4.36e-05	0.0246	TATAACAAAAACTATTTTTGT
1	KATRAAAAWTGYAATTTATAT	NC_012156.1_cp32_13	18733	18753	+	7.30409	4.78e-05	0.0255	AATAACATTTTTAATTTCTCT
1	KATRAAAAWTGYAATTTATAT	NC_012156.1_cp32_13	6393	6413	+	7.2924	4.8e-05	0.0255	TATAAATTTTCAAATATATAT
1	KATRAAAAWTGYAATTTATAT	NC_012156.1_cp32_13	5682	5702	-	7.25731	4.87e-05	0.0255	AACTAAATCTGCAATTGATAT
1	KATRAAAAWTGYAATTTATAT	NC_012156.1_cp32_13	11985	12005	+	7.25146	4.88e-05	0.0255	TATAAAAAATTGGATTTATTC
1	KATRAAAAWTGYAATTTATAT	NC_012156.1_cp32_13	23056	23076	+	7.11696	5.16e-05	0.0257	TTTTAACAAGATAATTTAAAT
1	KATRAAAAWTGYAATTTATAT	NC_012156.1_cp32_13	16202	16222	-	7.03509	5.34e-05	0.0257	TCTGAAAGTTGTGTTTCATAT
1	KATRAAAAWTGYAATTTATAT	NC_012156.1_cp32_13	26505	26525	+	7.03509	5.34e-05	0.0257	TAAGAAAATGAAAATGTTTAT
1	KATRAAAAWTGYAATTTATAT	NC_012156.1_cp32_13	18686	18706	-	7.00585	5.4e-05	0.0257	TGAGCAATATCCAATTTCTAT
1	KATRAAAAWTGYAATTTATAT	NC_012156.1_cp32_13	11078	11098	-	6.94737	5.53e-05	0.0257	TATGGAAATATCAATATGAAT
1	KATRAAAAWTGYAATTTATAT	NC_012156.1_cp32_13	21751	21771	+	6.94737	5.53e-05	0.0257	GGTAAAATTCACAATTTTAAT
1	KATRAAAAWTGYAATTTATAT	NC_012156.1_cp32_13	12904	12924	+	6.94152	5.55e-05	0.0257	AATAAATTATGGAATTAACAT
1	KATRAAAAWTGYAATTTATAT	NC_012156.1_cp32_13	18728	18748	-	6.87719	5.7e-05	0.0258	AATTAAAAATGTTATTAAAAA
1	KATRAAAAWTGYAATTTATAT	NC_012156.1_cp32_13	21724	21744	+	6.85965	5.74e-05	0.0258	TATAAAAATTATGGTCTTTTT
1	KATRAAAAWTGYAATTTATAT	NC_012156.1_cp32_13	27327	27347	+	6.74854	6.01e-05	0.0266	TATTTAAAATACGTACTATAT
1	KATRAAAAWTGYAATTTATAT	NC_012156.1_cp32_13	2412	2432	-	6.5848	6.42e-05	0.027	TGGTTAAAATTTAATTTATCT
1	KATRAAAAWTGYAATTTATAT	NC_012156.1_cp32_13	25010	25030	-	6.5848	6.42e-05	0.027	TAAAACAATTACTCTTAATAT
1	KATRAAAAWTGYAATTTATAT	NC_012156.1_cp32_13	26045	26065	+	6.51462	6.61e-05	0.027	AATTAAAAGAATTATTAACAT
1	KATRAAAAWTGYAATTTATAT	NC_012156.1_cp32_13	11200	11220	+	6.49123	6.67e-05	0.027	TATAGTAAAAATATATTATAA
1	KATRAAAAWTGYAATTTATAT	NC_012156.1_cp32_13	13705	13725	-	6.4269	6.85e-05	0.027	GAAAAAATTAGGTATTTTCAT
1	KATRAAAAWTGYAATTTATAT	NC_012156.1_cp32_13	18954	18974	-	6.40351	6.92e-05	0.027	GGCAAAAATAGTTTTTGCTAT
1	KATRAAAAWTGYAATTTATAT	NC_012156.1_cp32_13	23407	23427	+	6.40351	6.92e-05	0.027	GGCAAAAATAGTTTTTGCTAT
1	KATRAAAAWTGYAATTTATAT	NC_012156.1_cp32_13	10045	10065	+	6.37427	7e-05	0.027	GAAAAAATTAAAAATTTTAAT
1	KATRAAAAWTGYAATTTATAT	NC_012156.1_cp32_13	15204	15224	+	6.32749	7.13e-05	0.027	GATTAAAAAAATGGATACTAT
1	KATRAAAAWTGYAATTTATAT	NC_012156.1_cp32_13	4281	4301	+	6.32164	7.15e-05	0.027	GACATTAATAACAATTTACTT
1	KATRAAAAWTGYAATTTATAT	NC_012156.1_cp32_13	18079	18099	-	6.23977	7.39e-05	0.027	GAGAAAAATAGTGATTTTAAA
1	KATRAAAAWTGYAATTTATAT	NC_012156.1_cp32_13	18036	18056	+	6.22807	7.42e-05	0.027	TCTTGAAATAGTTTTTTATAA
1	KATRAAAAWTGYAATTTATAT	NC_012156.1_cp32_13	23210	23230	-	6.22222	7.44e-05	0.027	TATAATAAATAAAAGCTTTAT
1	KATRAAAAWTGYAATTTATAT	NC_012156.1_cp32_13	23069	23089	-	6.19298	7.53e-05	0.027	AATAAAAGAACCTATTTAAAT
1	KATRAAAAWTGYAATTTATAT	NC_012156.1_cp32_13	28079	28099	+	6.18713	7.55e-05	0.027	AAAGAAATTAATAGTTTATGT
1	KATRAAAAWTGYAATTTATAT	NC_012156.1_cp32_13	7222	7242	+	6.16374	7.62e-05	0.027	AAGAAATATTGCTATTTACAG
1	KATRAAAAWTGYAATTTATAT	NC_012156.1_cp32_13	18180	18200	+	6.09357	7.83e-05	0.0275	TTTGAATAATTGAGTTTATAT
1	KATRAAAAWTGYAATTTATAT	NC_012156.1_cp32_13	18413	18433	-	6.01754	8.07e-05	0.0277	TTATGAAAACACAAATTCTAT
1	KATRAAAAWTGYAATTTATAT	NC_012156.1_cp32_13	25739	25759	-	6.00585	8.11e-05	0.0277	AAGTAAAAATGCAAGATATTT
1	KATRAAAAWTGYAATTTATAT	NC_012156.1_cp32_13	6002	6022	+	5.95906	8.26e-05	0.0278	TATGAAAATTATCTATTATCA
1	KATRAAAAWTGYAATTTATAT	NC_012156.1_cp32_13	28250	28270	+	5.91813	8.4e-05	0.0278	GAAGAAATTAGGAGTTTCTAA
1	KATRAAAAWTGYAATTTATAT	NC_012156.1_cp32_13	15682	15702	+	5.89474	8.48e-05	0.0278	GAAAAAAATCTCAAAATATCT
1	KATRAAAAWTGYAATTTATAT	NC_012156.1_cp32_13	27567	27587	-	5.88304	8.52e-05	0.0278	TCAAAAATTTGTAAATAATAG
1	KATRAAAAWTGYAATTTATAT	NC_012156.1_cp32_13	7245	7265	-	5.84795	8.64e-05	0.0278	GGTGTAAATTGTCTTTATTAT
1	KATRAAAAWTGYAATTTATAT	NC_012156.1_cp32_13	23095	23115	-	5.80117	8.8e-05	0.0278	AATTAAAATTATTTTGTATTT
1	KATRAAAAWTGYAATTTATAT	NC_012156.1_cp32_13	19405	19425	+	5.79532	8.82e-05	0.0278	AATCAAAATTTTGCATTATAT
1	KATRAAAAWTGYAATTTATAT	NC_012156.1_cp32_13	7223	7243	-	5.77778	8.88e-05	0.0278	GCTGTAAATAGCAATATTTCT
1	KATRAAAAWTGYAATTTATAT	NC_012156.1_cp32_13	6934	6954	+	5.73099	9.05e-05	0.028	GTTAAAAACTGCAATGTCAAA
1	KATRAAAAWTGYAATTTATAT	NC_012156.1_cp32_13	22641	22661	-	5.68421	9.22e-05	0.0282	TTTGAAAATTCTTTTCTACAT
1	KATRAAAAWTGYAATTTATAT	NC_012156.1_cp32_13	22062	22082	+	5.61988	9.46e-05	0.0284	GATGGAAATTTTATATAAAAT
1	KATRAAAAWTGYAATTTATAT	NC_012156.1_cp32_13	24266	24286	-	5.60819	9.5e-05	0.0284	TTTATAATTTCTAATTCACAT
1	KATRAAAAWTGYAATTTATAT	NC_012156.1_cp32_13	21645	21665	+	5.5848	9.59e-05	0.0284	TAAAGAAATAAAAATATCAAT
1	KATRAAAAWTGYAATTTATAT	NC_012156.1_cp32_13	21323	21343	-	5.50877	9.88e-05	0.0287	TATTTAAATCATTCTTTTTAT
1	KATRAAAAWTGYAATTTATAT	NC_012156.1_cp32_13	21549	21569	+	5.50877	9.88e-05	0.0287	GGATGAAGTTATAATTCCTAT
# FIMO (Find Individual Motif Occurrences): Version 5.5.5 compiled on Dec 6 2023 at 19:32:37
# The format of this file is described at https://meme-suite.org/meme/doc/fimo-output-format.html#tsv_results.
# fimo --oc . --verbosity 1 --bgfile --nrdb-- --thresh 1.0E-4 motifs.meme NC_012156.1_cp32_13.fa
