## Supplementary material for "Characterization and genomic analysis of the Lyme disease spirochete bacteriophage ϕBB-1": Supp data file 1: fimo_motif9_lp17.tsv

motif_id	motif_alt_id	sequence_name	start	stop	strand	score	p-value	q-value	matched_sequence
1	KATRAAAAWTGYAATTTATAT	lp17_DRF_h_h	14696	14716	+	18.9298	1.49e-07	0.00122	GAAAAAAATAGCATTTCATAT
1	KATRAAAAWTGYAATTTATAT	lp17_DRF_h_h	6518	6538	+	18.4854	1.95e-07	0.00122	CAAAAAAATTGCAACTTCTAT
1	KATRAAAAWTGYAATTTATAT	lp17_DRF_h_h	11938	11958	+	17.2047	4.08e-07	0.00157	TTTAGAAATAGTAATTTAAAT
1	KATRAAAAWTGYAATTTATAT	lp17_DRF_h_h	758	778	-	16.8421	5.01e-07	0.00157	TACTAAAAATGAAAATTATAT
1	KATRAAAAWTGYAATTTATAT	lp17_DRF_h_h	10642	10662	-	15.7836	8.85e-07	0.0021	TATGTAAATAGCAATTAATTT
1	KATRAAAAWTGYAATTTATAT	lp17_DRF_h_h	1011	1031	+	15.5322	1.01e-06	0.0021	TATAAAGAATATAAATTAAAT
1	KATRAAAAWTGYAATTTATAT	lp17_DRF_h_h	12178	12198	-	13.7018	2.55e-06	0.00456	TAAAAAAATAAAATATTATAT
1	KATRAAAAWTGYAATTTATAT	lp17_DRF_h_h	4858	4878	+	12.5497	4.54e-06	0.00622	TAAATAAATTACAATTGATAA
1	KATRAAAAWTGYAATTTATAT	lp17_DRF_h_h	2374	2394	-	12.1287	5.56e-06	0.00622	AATAAGAAAAGAACTTTCTAT
1	KATRAAAAWTGYAATTTATAT	lp17_DRF_h_h	11939	11959	-	12.0526	5.77e-06	0.00622	GATTTAAATTACTATTTCTAA
1	KATRAAAAWTGYAATTTATAT	lp17_DRF_h_h	7906	7926	-	12.0468	5.78e-06	0.00622	GATGCACTTTGAAATTTATAT
1	KATRAAAAWTGYAATTTATAT	lp17_DRF_h_h	6306	6326	-	11.9825	5.97e-06	0.00622	TATAAAAGTTTTATTTTTCAT
1	KATRAAAAWTGYAATTTATAT	lp17_DRF_h_h	17561	17581	-	11.6608	6.96e-06	0.00648	TATTAAAATTACAACATGCAT
1	KATRAAAAWTGYAATTTATAT	lp17_DRF_h_h	4	24	+	11.4094	7.82e-06	0.00648	AATAAACATTATAATGTATAA
1	KATRAAAAWTGYAATTTATAT	lp17_DRF_h_h	9081	9101	+	11.2573	8.39e-06	0.00648	TAAAAGAATTCCAAAATATAT
1	KATRAAAAWTGYAATTTATAT	lp17_DRF_h_h	1787	1807	-	11.2515	8.41e-06	0.00648	TAAAAAAATTGTTTTTAAAAT
1	KATRAAAAWTGYAATTTATAT	lp17_DRF_h_h	6305	6325	+	11.152	8.81e-06	0.00648	AATGAAAAATAAAACTTTTAT
1	KATRAAAAWTGYAATTTATAT	lp17_DRF_h_h	6519	6539	-	11	9.45e-06	0.00657	AATAGAAGTTGCAATTTTTTT
1	KATRAAAAWTGYAATTTATAT	lp17_DRF_h_h	10144	10164	+	10.883	9.97e-06	0.00657	TATAAAAGATATAAATAAGAT
1	KATRAAAAWTGYAATTTATAT	lp17_DRF_h_h	4859	4879	-	10.2573	1.32e-05	0.00711	ATTATCAATTGTAATTTATTT
1	KATRAAAAWTGYAATTTATAT	lp17_DRF_h_h	8158	8178	+	10.1988	1.36e-05	0.00711	GGGAAAACTTGAATTTTATAT
1	KATRAAAAWTGYAATTTATAT	lp17_DRF_h_h	13369	13389	-	10.1813	1.37e-05	0.00711	TATAGAAAAAAGAACTTTTAT
1	KATRAAAAWTGYAATTTATAT	lp17_DRF_h_h	6674	6694	+	10.0819	1.43e-05	0.00711	AATTAAAAATACAATCAATAA
1	KATRAAAAWTGYAATTTATAT	lp17_DRF_h_h	10931	10951	-	10.0175	1.47e-05	0.00711	AATAATAAAAATCATTTTTAT
1	KATRAAAAWTGYAATTTATAT	lp17_DRF_h_h	16845	16865	+	9.9883	1.49e-05	0.00711	TAAGAAAAGTTTAAATTAAAT
1	KATRAAAAWTGYAATTTATAT	lp17_DRF_h_h	2017	2037	-	9.8655	1.58e-05	0.00711	AATAAACAAAAAAATTTAAAT
1	KATRAAAAWTGYAATTTATAT	lp17_DRF_h_h	17290	17310	+	9.80117	1.62e-05	0.00711	TATAAAACTTATTATTAATAA
1	KATRAAAAWTGYAATTTATAT	lp17_DRF_h_h	10641	10661	+	9.70175	1.69e-05	0.00711	AAAATTAATTGCTATTTACAT
1	KATRAAAAWTGYAATTTATAT	lp17_DRF_h_h	4932	4952	-	9.69006	1.7e-05	0.00711	TTTAAAAAATACAAACTCAAT
1	KATRAAAAWTGYAATTTATAT	lp17_DRF_h_h	12749	12769	-	9.52632	1.83e-05	0.00711	GAAAAAATATGAACTTAATAT
1	KATRAAAAWTGYAATTTATAT	lp17_DRF_h_h	17270	17290	+	9.4152	1.92e-05	0.00711	TATTGATATTATAATAAATAT
1	KATRAAAAWTGYAATTTATAT	lp17_DRF_h_h	638	658	-	9.35088	1.98e-05	0.00711	TATTAATAAAGCAAATAATTT
1	KATRAAAAWTGYAATTTATAT	lp17_DRF_h_h	9850	9870	-	9.28655	2.03e-05	0.00711	TTTAAAAATAATATGTCATAT
1	KATRAAAAWTGYAATTTATAT	lp17_DRF_h_h	16673	16693	-	9.23977	2.08e-05	0.00711	GAAGAAAACTGTTATTTTTAA
1	KATRAAAAWTGYAATTTATAT	lp17_DRF_h_h	12786	12806	+	9.16959	2.14e-05	0.00711	TTTTAAAAAAGTCAATTATAA
1	KATRAAAAWTGYAATTTATAT	lp17_DRF_h_h	5903	5923	-	9.02339	2.28e-05	0.00711	TATCCAAATAATACTTTATTT
1	KATRAAAAWTGYAATTTATAT	lp17_DRF_h_h	6370	6390	-	9.01754	2.29e-05	0.00711	GTTTAAATTCATAGTTTATAT
1	KATRAAAAWTGYAATTTATAT	lp17_DRF_h_h	11331	11351	+	8.94737	2.36e-05	0.00711	CATAAGAATTATATTCTAAAT
1	KATRAAAAWTGYAATTTATAT	lp17_DRF_h_h	10021	10041	+	8.91813	2.39e-05	0.00711	TAAAAAAATAGTATCTGATTT
1	KATRAAAAWTGYAATTTATAT	lp17_DRF_h_h	7310	7330	-	8.90058	2.41e-05	0.00711	TATTAAGGTAGAAATTTATAA
1	KATRAAAAWTGYAATTTATAT	lp17_DRF_h_h	13368	13388	+	8.89474	2.42e-05	0.00711	AATAAAAGTTCTTTTTTCTAT
1	KATRAAAAWTGYAATTTATAT	lp17_DRF_h_h	17289	17309	-	8.84795	2.47e-05	0.00711	TATTAATAATAAGTTTTATAT
1	KATRAAAAWTGYAATTTATAT	lp17_DRF_h_h	5318	5338	-	8.80117	2.52e-05	0.00711	TATTAAAAATAAAATTATTAA
1	KATRAAAAWTGYAATTTATAT	lp17_DRF_h_h	10078	10098	+	8.74854	2.57e-05	0.00711	TATAAAAAATATAAAACCTAA
1	KATRAAAAWTGYAATTTATAT	lp17_DRF_h_h	7905	7925	+	8.72515	2.6e-05	0.00711	TATATAAATTTCAAAGTGCAT
1	KATRAAAAWTGYAATTTATAT	lp17_DRF_h_h	15991	16011	-	8.71345	2.61e-05	0.00711	GAATTAAATTGCAATAAAGAT
1	KATRAAAAWTGYAATTTATAT	lp17_DRF_h_h	1725	1745	+	8.65497	2.68e-05	0.00713	GATTAGAAATATTATTGTTAT
1	KATRAAAAWTGYAATTTATAT	lp17_DRF_h_h	12	32	-	8.45029	2.93e-05	0.00731	AATCAAAATTATACATTATAA
1	KATRAAAAWTGYAATTTATAT	lp17_DRF_h_h	4335	4355	-	8.44444	2.93e-05	0.00731	TATAAATATTATAAAATACAG
1	KATRAAAAWTGYAATTTATAT	lp17_DRF_h_h	8736	8756	+	8.4152	2.97e-05	0.00731	TAAATAACTTAGACTTTATAT
1	KATRAAAAWTGYAATTTATAT	lp17_DRF_h_h	5010	5030	-	8.40936	2.98e-05	0.00731	TTAAAAAATAGTAATTGTAAT
1	KATRAAAAWTGYAATTTATAT	lp17_DRF_h_h	4914	4934	-	8.25146	3.19e-05	0.0075	AATACCAATAATAAATTCCAT
1	KATRAAAAWTGYAATTTATAT	lp17_DRF_h_h	14914	14934	-	8.22807	3.22e-05	0.0075	TATAAAAATTTTTTTGTATTT
1	KATRAAAAWTGYAATTTATAT	lp17_DRF_h_h	10194	10214	-	8.17544	3.3e-05	0.0075	TGTAAGAAATTTTATTTATTT
1	KATRAAAAWTGYAATTTATAT	lp17_DRF_h_h	10940	10960	-	8.17544	3.3e-05	0.0075	GATGAGAATAATAATAAAAAT
1	KATRAAAAWTGYAATTTATAT	lp17_DRF_h_h	5743	5763	-	8.10526	3.4e-05	0.0075	GAAAAAATATTTTATTTATTT
1	KATRAAAAWTGYAATTTATAT	lp17_DRF_h_h	9558	9578	-	8.09357	3.42e-05	0.0075	TATTAAAATTTGTATTGACAT
1	KATRAAAAWTGYAATTTATAT	lp17_DRF_h_h	18218	18238	+	8.00585	3.55e-05	0.00765	TTTTAAAATTGAACTTTGTAC
1	KATRAAAAWTGYAATTTATAT	lp17_DRF_h_h	7040	7060	-	7.95906	3.62e-05	0.00768	TATAAACAAGGTTTTTGATAT
1	KATRAAAAWTGYAATTTATAT	lp17_DRF_h_h	2223	2243	+	7.81287	3.85e-05	0.0079	TAAAATTAAAGCTAATTATAT
1	KATRAAAAWTGYAATTTATAT	lp17_DRF_h_h	17469	17489	-	7.81287	3.85e-05	0.0079	AAGGAGAATTAAAATTTTTAT
1	KATRAAAAWTGYAATTTATAT	lp17_DRF_h_h	11105	11125	+	7.69591	4.05e-05	0.00796	TAATAAAAAAGTTAATATTAT
1	KATRAAAAWTGYAATTTATAT	lp17_DRF_h_h	2700	2720	+	7.68421	4.06e-05	0.00796	TATAAATAAAATAAATTCTGC
1	KATRAAAAWTGYAATTTATAT	lp17_DRF_h_h	12176	12196	-	7.67836	4.07e-05	0.00796	AAAAAATAAAATATTATATAT
1	KATRAAAAWTGYAATTTATAT	lp17_DRF_h_h	17853	17873	-	7.46199	4.47e-05	0.00836	TATATAAAAATCCAATAATAT
1	KATRAAAAWTGYAATTTATAT	lp17_DRF_h_h	4866	4886	-	7.45029	4.49e-05	0.00836	GATAAACATTATCAATTGTAA
1	KATRAAAAWTGYAATTTATAT	lp17_DRF_h_h	3226	3246	+	7.42105	4.55e-05	0.00836	ATTAATAAATGAAATTCCTAT
1	KATRAAAAWTGYAATTTATAT	lp17_DRF_h_h	4487	4507	+	7.42105	4.55e-05	0.00836	GACAAAAATATTAGTTTTTAC
1	KATRAAAAWTGYAATTTATAT	lp17_DRF_h_h	9541	9561	+	7.33333	4.72e-05	0.00855	AATAAAAATAAAAAATAATGT
1	KATRAAAAWTGYAATTTATAT	lp17_DRF_h_h	1012	1032	-	7.15205	5.09e-05	0.00909	TATTTAATTTATATTCTTTAT
1	KATRAAAAWTGYAATTTATAT	lp17_DRF_h_h	2691	2711	+	7.08187	5.24e-05	0.00914	TGTTGAAATTATAAATAAAAT
1	KATRAAAAWTGYAATTTATAT	lp17_DRF_h_h	15692	15712	+	7.05848	5.29e-05	0.00914	TAATAATTTTGTTATTTAAAT
1	KATRAAAAWTGYAATTTATAT	lp17_DRF_h_h	17729	17749	+	7.03509	5.34e-05	0.00914	AATAATAAGTATATTATCTAT
1	KATRAAAAWTGYAATTTATAT	lp17_DRF_h_h	1786	1806	+	6.94152	5.55e-05	0.00935	TATTTTAAAAACAATTTTTTT
1	KATRAAAAWTGYAATTTATAT	lp17_DRF_h_h	11102	11122	+	6.88304	5.68e-05	0.00935	TATTAATAAAAAAGTTAATAT
1	KATRAAAAWTGYAATTTATAT	lp17_DRF_h_h	14915	14935	+	6.88304	5.68e-05	0.00935	AATACAAAAAAATTTTTATAT
1	KATRAAAAWTGYAATTTATAT	lp17_DRF_h_h	12997	13017	+	6.81287	5.85e-05	0.00935	AAATAAAAAAATATTTTTAAT
1	KATRAAAAWTGYAATTTATAT	lp17_DRF_h_h	1019	1039	-	6.65497	6.24e-05	0.00935	TTGCAAATATTTAATTTATAT
1	KATRAAAAWTGYAATTTATAT	lp17_DRF_h_h	16165	16185	+	6.62573	6.32e-05	0.00935	TATACACTAAGTAATTATTAT
1	KATRAAAAWTGYAATTTATAT	lp17_DRF_h_h	16973	16993	+	6.61988	6.33e-05	0.00935	TAGTAAAGTTTTAATATGTAT
1	KATRAAAAWTGYAATTTATAT	lp17_DRF_h_h	5118	5138	+	6.5614	6.48e-05	0.00935	TCTACAAACATTATTTTCTAT
1	KATRAAAAWTGYAATTTATAT	lp17_DRF_h_h	17511	17531	+	6.55556	6.5e-05	0.00935	TTTAAAAAATTCCATTTTTGT
1	KATRAAAAWTGYAATTTATAT	lp17_DRF_h_h	17730	17750	-	6.53216	6.56e-05	0.00935	TATAGATAATATACTTATTAT
1	KATRAAAAWTGYAATTTATAT	lp17_DRF_h_h	905	925	-	6.46199	6.75e-05	0.00935	TTTAAATACAGCAATTTTAAT
1	KATRAAAAWTGYAATTTATAT	lp17_DRF_h_h	16884	16904	-	6.4269	6.85e-05	0.00935	AAGTAATAAGACAATTTACAT
1	KATRAAAAWTGYAATTTATAT	lp17_DRF_h_h	11132	11152	+	6.39181	6.95e-05	0.00935	TAATGAAATAACAAATTTTCT
1	KATRAAAAWTGYAATTTATAT	lp17_DRF_h_h	8492	8512	+	6.38596	6.97e-05	0.00935	GATATAAAAACTAATGAAAAT
1	KATRAAAAWTGYAATTTATAT	lp17_DRF_h_h	5744	5764	+	6.38012	6.98e-05	0.00935	AATAAATAAAATATTTTTTCT
1	KATRAAAAWTGYAATTTATAT	lp17_DRF_h_h	2372	2392	-	6.36842	7.02e-05	0.00935	TAAGAAAAGAACTTTCTATAT
1	KATRAAAAWTGYAATTTATAT	lp17_DRF_h_h	3263	3283	+	6.35673	7.05e-05	0.00935	AGTGAAAAATCTATTTTGGAT
1	KATRAAAAWTGYAATTTATAT	lp17_DRF_h_h	11767	11787	-	6.35088	7.07e-05	0.00935	GATTTGAATTTAGATTTCTAT
1	KATRAAAAWTGYAATTTATAT	lp17_DRF_h_h	6101	6121	-	6.34503	7.08e-05	0.00935	TATAAAAACAGCTTTTTGCTT
1	KATRAAAAWTGYAATTTATAT	lp17_DRF_h_h	12472	12492	-	6.21053	7.48e-05	0.00935	GATAAAAAATGGATAAATTAT
1	KATRAAAAWTGYAATTTATAT	lp17_DRF_h_h	6633	6653	+	6.20468	7.49e-05	0.00935	TCAATAAAATATATTTTACAA
1	KATRAAAAWTGYAATTTATAT	lp17_DRF_h_h	9545	9565	+	6.18713	7.55e-05	0.00935	AAAATAAAAAATAATGTCAAT
1	KATRAAAAWTGYAATTTATAT	lp17_DRF_h_h	4913	4933	+	6.15789	7.63e-05	0.00935	GATGGAATTTATTATTGGTAT
1	KATRAAAAWTGYAATTTATAT	lp17_DRF_h_h	12002	12022	-	6.1462	7.67e-05	0.00935	TCTAAAAAACATAAATTAACT
1	KATRAAAAWTGYAATTTATAT	lp17_DRF_h_h	17001	17021	-	6.1462	7.67e-05	0.00935	GATTTAAAATTGCATTTAAAT
1	KATRAAAAWTGYAATTTATAT	lp17_DRF_h_h	6421	6441	-	6.1345	7.71e-05	0.00935	GATAGACTTTATAATTAATAA
1	KATRAAAAWTGYAATTTATAT	lp17_DRF_h_h	904	924	+	6.08187	7.87e-05	0.00935	TATTAAAATTGCTGTATTTAA
1	KATRAAAAWTGYAATTTATAT	lp17_DRF_h_h	14675	14695	+	6.07018	7.9e-05	0.00935	TAATTAAAAGGAAGTTTGTAT
1	KATRAAAAWTGYAATTTATAT	lp17_DRF_h_h	11481	11501	+	6.05848	7.94e-05	0.00935	ACTAAAAATTGAAAATTAATT
1	KATRAAAAWTGYAATTTATAT	lp17_DRF_h_h	14697	14717	-	6.05848	7.94e-05	0.00935	AATATGAAATGCTATTTTTTT
1	KATRAAAAWTGYAATTTATAT	lp17_DRF_h_h	14916	14936	-	6.04094	8e-05	0.00935	AATATAAAAATTTTTTTGTAT
1	KATRAAAAWTGYAATTTATAT	lp17_DRF_h_h	7550	7570	-	6.03509	8.01e-05	0.00935	ATTTAAGTCTGTAATTTCTAT
1	KATRAAAAWTGYAATTTATAT	lp17_DRF_h_h	17468	17488	+	6.02339	8.05e-05	0.00935	CATAAAAATTTTAATTCTCCT
1	KATRAAAAWTGYAATTTATAT	lp17_DRF_h_h	13348	13368	-	6.0117	8.09e-05	0.00935	TAAAAAAATTTAAATTATGAT
1	KATRAAAAWTGYAATTTATAT	lp17_DRF_h_h	16868	16888	-	5.9883	8.17e-05	0.00935	TACATAAAAAGTCTTTTCTTT
1	KATRAAAAWTGYAATTTATAT	lp17_DRF_h_h	6229	6249	-	5.98246	8.18e-05	0.00935	GATTAAGTCTGAAATTTATAA
1	KATRAAAAWTGYAATTTATAT	lp17_DRF_h_h	14171	14191	-	5.97076	8.22e-05	0.00935	GATTTAGAATTGCATTTATAT
1	KATRAAAAWTGYAATTTATAT	lp17_DRF_h_h	13585	13605	+	5.93567	8.34e-05	0.0094	AATATAAATAAGAGCTTCTAT
1	KATRAAAAWTGYAATTTATAT	lp17_DRF_h_h	6960	6980	-	5.87135	8.56e-05	0.0095	TGAAAAATTAATAAATTCTAG
1	KATRAAAAWTGYAATTTATAT	lp17_DRF_h_h	11332	11352	-	5.8655	8.58e-05	0.0095	AATTTAGAATATAATTCTTAT
1	KATRAAAAWTGYAATTTATAT	lp17_DRF_h_h	17722	17742	+	5.78947	8.84e-05	0.00966	AATTAAAAATAATAAGTATAT
1	KATRAAAAWTGYAATTTATAT	lp17_DRF_h_h	15872	15892	+	5.77778	8.88e-05	0.00966	GATTAAAAATAAGATTTTCAG
1	KATRAAAAWTGYAATTTATAT	lp17_DRF_h_h	13586	13606	-	5.73684	9.03e-05	0.00974	AATAGAAGCTCTTATTTATAT
1	KATRAAAAWTGYAATTTATAT	lp17_DRF_h_h	16363	16383	-	5.68421	9.22e-05	0.00983	AGTGAAAATTTATTTTTATAT
1	KATRAAAAWTGYAATTTATAT	lp17_DRF_h_h	6420	6440	+	5.64912	9.35e-05	0.00983	TTTATTAATTATAAAGTCTAT
1	KATRAAAAWTGYAATTTATAT	lp17_DRF_h_h	8737	8757	-	5.63743	9.39e-05	0.00983	AATATAAAGTCTAAGTTATTT
1	KATRAAAAWTGYAATTTATAT	lp17_DRF_h_h	8432	8452	-	5.62573	9.43e-05	0.00983	TGTTAAAAACGGAAGTTCAAT
1	KATRAAAAWTGYAATTTATAT	lp17_DRF_h_h	1524	1544	+	5.57895	9.61e-05	0.00994	CAAAAGAATTAAAATTTGTCT
1	KATRAAAAWTGYAATTTATAT	lp17_DRF_h_h	6014	6034	+	5.52047	9.83e-05	0.00999	TATGCAAAAAGGAATGTTTAG
1	KATRAAAAWTGYAATTTATAT	lp17_DRF_h_h	5246	5266	+	5.51462	9.86e-05	0.00999	TAATAATATTACTAATGATAT
1	KATRAAAAWTGYAATTTATAT	lp17_DRF_h_h	17113	17133	+	5.50292	9.9e-05	0.00999	TTAATAAAAAATAATTTAAAA
# FIMO (Find Individual Motif Occurrences): Version 5.5.5 compiled on Dec 6 2023 at 19:32:37
# The format of this file is described at https://meme-suite.org/meme/doc/fimo-output-format.html#tsv_results.
# fimo --oc . --verbosity 1 --bgfile --nrdb-- --thresh 1.0E-4 motifs.meme lp17_DRF_h_h.fa
