## Supplementary material for "Characterization and genomic analysis of the Lyme disease spirochete bacteriophage ϕBB-1": Supp data file 1: fimo_motif9_lp54.tsv

motif_id	motif_alt_id	sequence_name	start	stop	strand	score	p-value	q-value	matched_sequence
1	KATRAAAAWTGYAATTTATAT	lp54_DRF_h_h	5209	5229	+	17.6199	3.24e-07	0.00799	TAAAAAAAATATAAATTATAA
1	KATRAAAAWTGYAATTTATAT	lp54_DRF_h_h	4232	4252	+	16.807	5.11e-07	0.00799	AATAATAAATGCAATTCCTAT
1	KATRAAAAWTGYAATTTATAT	lp54_DRF_h_h	51971	51991	+	16.4971	6.05e-07	0.00799	AATTAAAAAAGTTAATTATAT
1	KATRAAAAWTGYAATTTATAT	lp54_DRF_h_h	5217	5237	-	15.9532	8.09e-07	0.00799	GAGATATATTATAATTTATAT
1	KATRAAAAWTGYAATTTATAT	lp54_DRF_h_h	90	110	-	15.9298	8.19e-07	0.00799	TATTAAAAATAAAAATTGTAT
1	KATRAAAAWTGYAATTTATAT	lp54_DRF_h_h	7041	7061	+	14.7368	1.52e-06	0.0107	TATTAAAATATTAATTCCCAT
1	KATRAAAAWTGYAATTTATAT	lp54_DRF_h_h	36112	36132	+	14.7135	1.54e-06	0.0107	AATACAAAATGTAATTAATAA
1	KATRAAAAWTGYAATTTATAT	lp54_DRF_h_h	43498	43518	+	14.3333	1.86e-06	0.0111	TAAAAATATTGCAATTAATTT
1	KATRAAAAWTGYAATTTATAT	lp54_DRF_h_h	15818	15838	-	14.152	2.04e-06	0.0111	GTTATAAAATGTAATTATTAT
1	KATRAAAAWTGYAATTTATAT	lp54_DRF_h_h	39358	39378	+	13.655	2.62e-06	0.0117	TGTAAATATTGCAATTTTTAA
1	KATRAAAAWTGYAATTTATAT	lp54_DRF_h_h	21217	21237	-	13.2865	3.16e-06	0.0117	TTTTAAAATAGCATTTTCTCT
1	KATRAAAAWTGYAATTTATAT	lp54_DRF_h_h	39359	39379	-	13.2398	3.23e-06	0.0117	TTTAAAAATTGCAATATTTAC
1	KATRAAAAWTGYAATTTATAT	lp54_DRF_h_h	45154	45174	-	13.117	3.43e-06	0.0117	AATGAAAGAAATAAATTCTAT
1	KATRAAAAWTGYAATTTATAT	lp54_DRF_h_h	31022	31042	+	13.0292	3.58e-06	0.0117	TTTTTAAAATCCAATTTACAT
1	KATRAAAAWTGYAATTTATAT	lp54_DRF_h_h	21053	21073	-	12.9532	3.72e-06	0.0117	TAATGAAAATTTAATTTATTT
1	KATRAAAAWTGYAATTTATAT	lp54_DRF_h_h	5216	5236	+	12.8012	4e-06	0.0117	AATATAAATTATAATATATCT
1	KATRAAAAWTGYAATTTATAT	lp54_DRF_h_h	15817	15837	+	12.6901	4.23e-06	0.0117	AATAATAATTACATTTTATAA
1	KATRAAAAWTGYAATTTATAT	lp54_DRF_h_h	22588	22608	-	12.6491	4.32e-06	0.0117	GAAAAAAATGAAAAATTCTAT
1	KATRAAAAWTGYAATTTATAT	lp54_DRF_h_h	40087	40107	-	12.2281	5.3e-06	0.0129	GGTTAAAAAAATAATATTTAT
1	KATRAAAAWTGYAATTTATAT	lp54_DRF_h_h	40074	40094	+	12.0702	5.72e-06	0.0129	TATTGAAAATGAAATAAATAT
1	KATRAAAAWTGYAATTTATAT	lp54_DRF_h_h	20311	20331	+	12.0351	5.82e-06	0.0129	TAAAAAATATAAAATTAATAT
1	KATRAAAAWTGYAATTTATAT	lp54_DRF_h_h	49368	49388	-	11.9474	6.07e-06	0.0129	AATTATAATATTATTTTATAT
1	KATRAAAAWTGYAATTTATAT	lp54_DRF_h_h	42186	42206	+	11.9357	6.11e-06	0.0129	GAACAAAAAACCAATTGATAT
1	KATRAAAAWTGYAATTTATAT	lp54_DRF_h_h	44978	44998	-	11.7076	6.8e-06	0.0138	TAAAAAAATTGAAATCTTTAA
1	KATRAAAAWTGYAATTTATAT	lp54_DRF_h_h	20396	20416	+	11.4912	7.53e-06	0.0144	GATTTATAATTTAATTTTTAT
1	KATRAAAAWTGYAATTTATAT	lp54_DRF_h_h	3037	3057	+	11.3918	7.89e-06	0.0144	TGTTTAACATGCGATTTATAT
1	KATRAAAAWTGYAATTTATAT	lp54_DRF_h_h	41021	41041	-	11.3684	7.97e-06	0.0144	GAGCAAAAAAGTAATTTTAAT
1	KATRAAAAWTGYAATTTATAT	lp54_DRF_h_h	35981	36001	+	11.2515	8.41e-06	0.0146	TTTTTAAGTTTTAATTTATAT
1	KATRAAAAWTGYAATTTATAT	lp54_DRF_h_h	53973	53993	+	11.1287	8.9e-06	0.0147	AGTTTAAATTGTAAATTAAAT
1	KATRAAAAWTGYAATTTATAT	lp54_DRF_h_h	6370	6390	+	11.0526	9.22e-06	0.0147	GCTTAAAATCGGAATTTGCAT
1	KATRAAAAWTGYAATTTATAT	lp54_DRF_h_h	2102	2122	-	11.0175	9.38e-06	0.0147	TATGAAAAAAATAATTGAAAA
1	KATRAAAAWTGYAATTTATAT	lp54_DRF_h_h	11654	11674	-	10.9064	9.87e-06	0.015	TAAAAAAAAAGTATATTTAAT
1	KATRAAAAWTGYAATTTATAT	lp54_DRF_h_h	49256	49276	+	10.731	1.07e-05	0.0158	GATGCAAATTAAAGTTAATAT
1	KATRAAAAWTGYAATTTATAT	lp54_DRF_h_h	22108	22128	+	10.614	1.13e-05	0.0162	AATAAAACTAGCAACTTCTTT
1	KATRAAAAWTGYAATTTATAT	lp54_DRF_h_h	51616	51636	-	10.3918	1.25e-05	0.0165	TAAACAAATTGAAATATATTT
1	KATRAAAAWTGYAATTTATAT	lp54_DRF_h_h	1148	1168	-	10.3684	1.26e-05	0.0165	TATAAAAATTATTATCTATTA
1	KATRAAAAWTGYAATTTATAT	lp54_DRF_h_h	43905	43925	-	10.3333	1.28e-05	0.0165	GAAGAAATTTATAATTTAATT
1	KATRAAAAWTGYAATTTATAT	lp54_DRF_h_h	11485	11505	+	10.3216	1.29e-05	0.0165	AATAAATAAAATAATCTAAAT
1	KATRAAAAWTGYAATTTATAT	lp54_DRF_h_h	39269	39289	+	10.1988	1.36e-05	0.0169	GAAATATTTTTTAATTTATAT
1	KATRAAAAWTGYAATTTATAT	lp54_DRF_h_h	21163	21183	+	10.1579	1.38e-05	0.0169	GAAAATAACTGTAATAAATAT
1	KATRAAAAWTGYAATTTATAT	lp54_DRF_h_h	53586	53606	-	9.95322	1.52e-05	0.0179	AATGAAAAAGATTATTTAAAT
1	KATRAAAAWTGYAATTTATAT	lp54_DRF_h_h	9289	9309	+	9.91228	1.54e-05	0.0179	AATAAAAAATCTACATTAAAT
1	KATRAAAAWTGYAATTTATAT	lp54_DRF_h_h	15766	15786	+	9.79532	1.63e-05	0.0179	GAAAGAAATTCCAAATAACAT
1	KATRAAAAWTGYAATTTATAT	lp54_DRF_h_h	12206	12226	+	9.75439	1.66e-05	0.0179	AATAATACTAATAATATATAT
1	KATRAAAAWTGYAATTTATAT	lp54_DRF_h_h	38803	38823	+	9.72515	1.68e-05	0.0179	GTTTAAAGTTGCATTTTCTAA
1	KATRAAAAWTGYAATTTATAT	lp54_DRF_h_h	5113	5133	+	9.64912	1.73e-05	0.0179	TAATAAAATAACAAATAATAA
1	KATRAAAAWTGYAATTTATAT	lp54_DRF_h_h	4906	4926	-	9.49708	1.86e-05	0.0179	AATCAAATTTTTAATTTAAAT
1	KATRAAAAWTGYAATTTATAT	lp54_DRF_h_h	7449	7469	-	9.44444	1.9e-05	0.0179	TAATGTAAATGTTTTTTATAT
1	KATRAAAAWTGYAATTTATAT	lp54_DRF_h_h	50699	50719	-	9.4269	1.91e-05	0.0179	TATGCAAATTTTAAACAATAT
1	KATRAAAAWTGYAATTTATAT	lp54_DRF_h_h	20392	20412	-	9.42105	1.92e-05	0.0179	AAATTAAATTATAAATCATAT
1	KATRAAAAWTGYAATTTATAT	lp54_DRF_h_h	43544	43564	+	9.37427	1.96e-05	0.0179	AATAAAAATTTTAAGTAATTT
1	KATRAAAAWTGYAATTTATAT	lp54_DRF_h_h	13755	13775	+	9.36842	1.96e-05	0.0179	TTAATAAATAGAAATATATAT
1	KATRAAAAWTGYAATTTATAT	lp54_DRF_h_h	2358	2378	+	9.35088	1.98e-05	0.0179	TATTTTCATTAAAATTTATAT
1	KATRAAAAWTGYAATTTATAT	lp54_DRF_h_h	23666	23686	+	9.34503	1.98e-05	0.0179	GATAAAAAGAATAATTTTAAA
1	KATRAAAAWTGYAATTTATAT	lp54_DRF_h_h	31023	31043	-	9.25146	2.06e-05	0.0182	GATGTAAATTGGATTTTAAAA
1	KATRAAAAWTGYAATTTATAT	lp54_DRF_h_h	11687	11707	-	9.18713	2.12e-05	0.0182	TCTTAAAAAAGTAAAGTATTT
1	KATRAAAAWTGYAATTTATAT	lp54_DRF_h_h	4233	4253	-	9.12281	2.19e-05	0.0182	AATAGGAATTGCATTTATTAT
1	KATRAAAAWTGYAATTTATAT	lp54_DRF_h_h	4398	4418	+	9.10526	2.2e-05	0.0182	AAATAAAAAAACAATTTAAAA
1	KATRAAAAWTGYAATTTATAT	lp54_DRF_h_h	23296	23316	-	9.07018	2.24e-05	0.0182	AATAAAAAAAGGATATTCAAT
1	KATRAAAAWTGYAATTTATAT	lp54_DRF_h_h	23617	23637	-	9.06433	2.24e-05	0.0182	AATTAAAACTTAAATTTTTAT
1	KATRAAAAWTGYAATTTATAT	lp54_DRF_h_h	14166	14186	+	8.98246	2.33e-05	0.0185	GAAAAAAACAATAATTTCTTA
1	KATRAAAAWTGYAATTTATAT	lp54_DRF_h_h	20375	20395	+	8.88889	2.42e-05	0.0185	TTTGGAAAATATTATTGATAT
1	KATRAAAAWTGYAATTTATAT	lp54_DRF_h_h	26310	26330	-	8.88889	2.42e-05	0.0185	TTTAAAAACTCTAAATCATAT
1	KATRAAAAWTGYAATTTATAT	lp54_DRF_h_h	7594	7614	+	8.81871	2.5e-05	0.0185	AAACAAAATTTCAATTTACAA
1	KATRAAAAWTGYAATTTATAT	lp54_DRF_h_h	49856	49876	-	8.80702	2.51e-05	0.0185	AATGAAAATTGCCAAATATTT
1	KATRAAAAWTGYAATTTATAT	lp54_DRF_h_h	18106	18126	+	8.79532	2.52e-05	0.0185	GTAAAAAACATTAATTTTTAT
1	KATRAAAAWTGYAATTTATAT	lp54_DRF_h_h	2359	2379	-	8.74269	2.58e-05	0.0185	GATATAAATTTTAATGAAAAT
1	KATRAAAAWTGYAATTTATAT	lp54_DRF_h_h	51740	51760	+	8.69591	2.63e-05	0.0185	TGTTAGCAATGTAATTAGTAT
1	KATRAAAAWTGYAATTTATAT	lp54_DRF_h_h	20397	20417	-	8.65497	2.68e-05	0.0185	AATAAAAATTAAATTATAAAT
1	KATRAAAAWTGYAATTTATAT	lp54_DRF_h_h	2071	2091	+	8.63743	2.7e-05	0.0185	TGCAAAACTTGCACTTTTTAT
1	KATRAAAAWTGYAATTTATAT	lp54_DRF_h_h	42043	42063	-	8.63158	2.71e-05	0.0185	ATTTTAAAAAATAATTTAAAT
1	KATRAAAAWTGYAATTTATAT	lp54_DRF_h_h	36113	36133	-	8.60819	2.73e-05	0.0185	TTTATTAATTACATTTTGTAT
1	KATRAAAAWTGYAATTTATAT	lp54_DRF_h_h	1985	2005	+	8.54971	2.8e-05	0.0185	TCTGAAATTTATAATTAATTT
1	KATRAAAAWTGYAATTTATAT	lp54_DRF_h_h	5312	5332	+	8.45614	2.92e-05	0.0185	GTTAAAAATGGAAATTAAAAT
1	KATRAAAAWTGYAATTTATAT	lp54_DRF_h_h	50558	50578	+	8.45614	2.92e-05	0.0185	ATTAAAAAATCAAATCTCTAT
1	KATRAAAAWTGYAATTTATAT	lp54_DRF_h_h	1282	1302	-	8.4386	2.94e-05	0.0185	GTTAAGATTTGCAATTTTTAG
1	KATRAAAAWTGYAATTTATAT	lp54_DRF_h_h	19328	19348	-	8.40351	2.99e-05	0.0185	ATCAAAAATAATAATTTCTTT
1	KATRAAAAWTGYAATTTATAT	lp54_DRF_h_h	38102	38122	+	8.38012	3.02e-05	0.0185	GCTTAAAATAGTTTTTTCTTT
1	KATRAAAAWTGYAATTTATAT	lp54_DRF_h_h	12202	12222	+	8.37427	3.03e-05	0.0185	TATTAATAATACTAATAATAT
1	KATRAAAAWTGYAATTTATAT	lp54_DRF_h_h	22482	22502	+	8.36842	3.03e-05	0.0185	TATTAAAAATAGCATCTATTT
1	KATRAAAAWTGYAATTTATAT	lp54_DRF_h_h	8650	8670	+	8.30994	3.11e-05	0.0187	AATTAAAAATGTTAATAATAA
1	KATRAAAAWTGYAATTTATAT	lp54_DRF_h_h	35389	35409	+	8.23977	3.21e-05	0.0189	TATTAAAAAAGCTCTTTTTCT
1	KATRAAAAWTGYAATTTATAT	lp54_DRF_h_h	109	129	+	8.16374	3.32e-05	0.0189	TACAAAAATAAAAATTACTAC
1	KATRAAAAWTGYAATTTATAT	lp54_DRF_h_h	42530	42550	+	8.16374	3.32e-05	0.0189	TTAGAAAAATTAAATTAATAT
1	KATRAAAAWTGYAATTTATAT	lp54_DRF_h_h	50825	50845	-	8.15789	3.32e-05	0.0189	GATAAAAATCGTCGATAACAT
1	KATRAAAAWTGYAATTTATAT	lp54_DRF_h_h	38932	38952	+	8.1462	3.34e-05	0.0189	TGTTGAAATTTTAAATTCTAC
1	KATRAAAAWTGYAATTTATAT	lp54_DRF_h_h	35963	35983	-	8.12281	3.38e-05	0.0189	AAATAAAAAAGAAATTAAAAT
1	KATRAAAAWTGYAATTTATAT	lp54_DRF_h_h	49257	49277	-	8.09942	3.41e-05	0.0189	GATATTAACTTTAATTTGCAT
1	KATRAAAAWTGYAATTTATAT	lp54_DRF_h_h	36278	36298	-	8.02924	3.51e-05	0.0193	AAAATAAAATATAAATTGTAC
1	KATRAAAAWTGYAATTTATAT	lp54_DRF_h_h	150	170	+	7.97661	3.59e-05	0.0193	TAAAAAAATTGTAAACATTAA
1	KATRAAAAWTGYAATTTATAT	lp54_DRF_h_h	36356	36376	-	7.94737	3.64e-05	0.0193	GTTTAAAATTGAAAATTTTAA
1	KATRAAAAWTGYAATTTATAT	lp54_DRF_h_h	25355	25375	-	7.93567	3.66e-05	0.0193	TATTCAAAATGTAAATATTAA
1	KATRAAAAWTGYAATTTATAT	lp54_DRF_h_h	44514	44534	+	7.91813	3.68e-05	0.0193	TATTAATATTGATAATTTTAT
1	KATRAAAAWTGYAATTTATAT	lp54_DRF_h_h	27967	27987	+	7.88304	3.74e-05	0.0194	AATAAAAGATTCAATTTAAAA
1	KATRAAAAWTGYAATTTATAT	lp54_DRF_h_h	16725	16745	-	7.83041	3.82e-05	0.0196	GCAAAAAAAAGAAATAAATAT
1	KATRAAAAWTGYAATTTATAT	lp54_DRF_h_h	20317	20337	-	7.77193	3.92e-05	0.0196	GATTGAATATTAATTTTATAT
1	KATRAAAAWTGYAATTTATAT	lp54_DRF_h_h	13890	13910	+	7.68421	4.06e-05	0.0196	TATAAAGAATTTAAATTAAAA
1	KATRAAAAWTGYAATTTATAT	lp54_DRF_h_h	43565	43585	-	7.66082	4.1e-05	0.0196	ATTAAAATTATTAATTAATAT
1	KATRAAAAWTGYAATTTATAT	lp54_DRF_h_h	26434	26454	+	7.61988	4.18e-05	0.0196	GGAGATAAAAGCAATTATTAT
1	KATRAAAAWTGYAATTTATAT	lp54_DRF_h_h	27168	27188	+	7.61988	4.18e-05	0.0196	GATCAAAAAAATAATTTAAGA
1	KATRAAAAWTGYAATTTATAT	lp54_DRF_h_h	46088	46108	-	7.61404	4.19e-05	0.0196	AATAAAAAGAGCAAAGTCTTT
1	KATRAAAAWTGYAATTTATAT	lp54_DRF_h_h	32244	32264	+	7.59064	4.23e-05	0.0196	GATAAGAATTAAAAATGAGAT
1	KATRAAAAWTGYAATTTATAT	lp54_DRF_h_h	47385	47405	+	7.56725	4.27e-05	0.0196	TATTTAAAGATTAAATTTTAT
1	KATRAAAAWTGYAATTTATAT	lp54_DRF_h_h	48387	48407	+	7.56725	4.27e-05	0.0196	TATTTAAAGATTAAATTTTAT
1	KATRAAAAWTGYAATTTATAT	lp54_DRF_h_h	52816	52836	-	7.56725	4.27e-05	0.0196	TAAAGAAATAGCCATTACTTT
1	KATRAAAAWTGYAATTTATAT	lp54_DRF_h_h	46849	46869	-	7.5614	4.28e-05	0.0196	TTTAAAAAAAATGATTTATTC
1	KATRAAAAWTGYAATTTATAT	lp54_DRF_h_h	36277	36297	+	7.54386	4.31e-05	0.0196	TGTACAATTTATATTTTATTT
1	KATRAAAAWTGYAATTTATAT	lp54_DRF_h_h	33450	33470	-	7.51462	4.37e-05	0.0196	GCTTAAAAGTGTTTTTAATAT
1	KATRAAAAWTGYAATTTATAT	lp54_DRF_h_h	2466	2486	+	7.50292	4.39e-05	0.0196	CATAAGAAATATAGCTTCCAT
1	KATRAAAAWTGYAATTTATAT	lp54_DRF_h_h	37080	37100	+	7.46784	4.46e-05	0.0198	TAAGGACAAAGCAATTTTTTT
1	KATRAAAAWTGYAATTTATAT	lp54_DRF_h_h	30676	30696	+	7.43275	4.52e-05	0.0198	TTAAAAAAAAGAAATTTAAAA
1	KATRAAAAWTGYAATTTATAT	lp54_DRF_h_h	46302	46322	+	7.4152	4.56e-05	0.0198	TATTATAAATGTATATCAAAT
1	KATRAAAAWTGYAATTTATAT	lp54_DRF_h_h	25529	25549	-	7.40351	4.58e-05	0.0198	TAAAAAAAATTGAATATCTGT
1	KATRAAAAWTGYAATTTATAT	lp54_DRF_h_h	51686	51706	-	7.37427	4.64e-05	0.0198	TTTTAAAAAAATATTTTAAAC
1	KATRAAAAWTGYAATTTATAT	lp54_DRF_h_h	116	136	-	7.33918	4.71e-05	0.02	TGATAATGTAGTAATTTTTAT
1	KATRAAAAWTGYAATTTATAT	lp54_DRF_h_h	83	103	-	7.25731	4.87e-05	0.0204	AATAAAAATTGTATTATGATT
1	KATRAAAAWTGYAATTTATAT	lp54_DRF_h_h	20309	20329	+	7.23977	4.91e-05	0.0204	TGTAAAAAATATAAAATTAAT
1	KATRAAAAWTGYAATTTATAT	lp54_DRF_h_h	44977	44997	+	7.21637	4.95e-05	0.0204	GTTAAAGATTTCAATTTTTTT
1	KATRAAAAWTGYAATTTATAT	lp54_DRF_h_h	23315	23335	+	7.15789	5.07e-05	0.0204	TTTCAAATATTCAATTTTTAT
1	KATRAAAAWTGYAATTTATAT	lp54_DRF_h_h	20967	20987	-	7.1345	5.12e-05	0.0204	TTTAAATATATTATTTAATAT
1	KATRAAAAWTGYAATTTATAT	lp54_DRF_h_h	53585	53605	+	7.11696	5.16e-05	0.0204	GATTTAAATAATCTTTTTCAT
1	KATRAAAAWTGYAATTTATAT	lp54_DRF_h_h	9047	9067	+	7.09357	5.21e-05	0.0204	TAAACAAAAAGTAAATAACAA
1	KATRAAAAWTGYAATTTATAT	lp54_DRF_h_h	41075	41095	-	7.08772	5.22e-05	0.0204	AATAATTAATATTAATTATAT
1	KATRAAAAWTGYAATTTATAT	lp54_DRF_h_h	21302	21322	-	7.05263	5.3e-05	0.0204	TAAAAAAATTGCCAACTTTAA
1	KATRAAAAWTGYAATTTATAT	lp54_DRF_h_h	5009	5029	-	7.04678	5.31e-05	0.0204	TAAAGAACTTAAAATTTCTTT
1	KATRAAAAWTGYAATTTATAT	lp54_DRF_h_h	11247	11267	-	7.01754	5.38e-05	0.0204	TGAAAAATATATAAATTCAAT
1	KATRAAAAWTGYAATTTATAT	lp54_DRF_h_h	4551	4571	-	7.00585	5.4e-05	0.0204	TTTGAAAATTTAAATTTTTGT
1	KATRAAAAWTGYAATTTATAT	lp54_DRF_h_h	35066	35086	+	6.99415	5.43e-05	0.0204	TTTAGAAAATGGAATTTCAAA
1	KATRAAAAWTGYAATTTATAT	lp54_DRF_h_h	26036	26056	-	6.97661	5.47e-05	0.0204	ACAAAAAATTATAATTTCTTA
1	KATRAAAAWTGYAATTTATAT	lp54_DRF_h_h	44557	44577	+	6.95322	5.52e-05	0.0204	AATAAAAATTTTAAGTAACTT
1	KATRAAAAWTGYAATTTATAT	lp54_DRF_h_h	42057	42077	+	6.94737	5.53e-05	0.0204	TTAAAATATTAAAATTTATGT
1	KATRAAAAWTGYAATTTATAT	lp54_DRF_h_h	18820	18840	+	6.94152	5.55e-05	0.0204	TATTAACATTTTGGATTATAT
1	KATRAAAAWTGYAATTTATAT	lp54_DRF_h_h	51665	51685	-	6.92982	5.58e-05	0.0204	AATTAATTTATTAATTTGTAT
1	KATRAAAAWTGYAATTTATAT	lp54_DRF_h_h	11239	11259	+	6.90643	5.63e-05	0.0204	ACCTAAAAATTGAATTTATAT
1	KATRAAAAWTGYAATTTATAT	lp54_DRF_h_h	2918	2938	+	6.89474	5.66e-05	0.0204	TTTTAAAATTCTATCTAATAT
1	KATRAAAAWTGYAATTTATAT	lp54_DRF_h_h	34988	35008	-	6.87135	5.71e-05	0.0205	TAAAATAAGTTTAAATTTTAT
1	KATRAAAAWTGYAATTTATAT	lp54_DRF_h_h	34182	34202	-	6.84211	5.78e-05	0.0205	TTGTAAAATCGTAATTTTTAG
1	KATRAAAAWTGYAATTTATAT	lp54_DRF_h_h	41140	41160	-	6.83041	5.81e-05	0.0205	TTTTCAATAATTAATTTCTAT
1	KATRAAAAWTGYAATTTATAT	lp54_DRF_h_h	11256	11276	-	6.78363	5.92e-05	0.0206	GTAACAAATTGAAAAATATAT
1	KATRAAAAWTGYAATTTATAT	lp54_DRF_h_h	11731	11751	+	6.74269	6.02e-05	0.0206	AATTAAAGAAACTACTTATAT
1	KATRAAAAWTGYAATTTATAT	lp54_DRF_h_h	4381	4401	-	6.7193	6.08e-05	0.0206	ATTTAAAAAAACAATTTATTA
1	KATRAAAAWTGYAATTTATAT	lp54_DRF_h_h	11652	11672	-	6.69006	6.15e-05	0.0206	AAAAAAAAGTATATTTAATAC
1	KATRAAAAWTGYAATTTATAT	lp54_DRF_h_h	23622	23642	+	6.69006	6.15e-05	0.0206	AATTTAAGTTTTAATTTCTTT
1	KATRAAAAWTGYAATTTATAT	lp54_DRF_h_h	32263	32283	-	6.69006	6.15e-05	0.0206	GTTAATATTTTTAACTTATAT
1	KATRAAAAWTGYAATTTATAT	lp54_DRF_h_h	20391	20411	+	6.68421	6.17e-05	0.0206	GATATGATTTATAATTTAATT
1	KATRAAAAWTGYAATTTATAT	lp54_DRF_h_h	25399	25419	+	6.66667	6.21e-05	0.0206	TCAAATAATAATAATTTGAAT
1	KATRAAAAWTGYAATTTATAT	lp54_DRF_h_h	47214	47234	+	6.64912	6.26e-05	0.0206	GGTGCAAATTAAAGTTAATAT
1	KATRAAAAWTGYAATTTATAT	lp54_DRF_h_h	48216	48236	+	6.64912	6.26e-05	0.0206	GGTGCAAATTAAAGTTAATAT
1	KATRAAAAWTGYAATTTATAT	lp54_DRF_h_h	4517	4537	-	6.61404	6.35e-05	0.0208	GTTAATGATTTTAATTTATCT
1	KATRAAAAWTGYAATTTATAT	lp54_DRF_h_h	36978	36998	-	6.5614	6.48e-05	0.0211	GACAAAAGATACAATTCACAC
1	KATRAAAAWTGYAATTTATAT	lp54_DRF_h_h	40730	40750	-	6.52632	6.58e-05	0.0212	CAAGAGAAAAGGAATTTCTAA
1	KATRAAAAWTGYAATTTATAT	lp54_DRF_h_h	51615	51635	+	6.52047	6.59e-05	0.0212	TAAATATATTTCAATTTGTTT
1	KATRAAAAWTGYAATTTATAT	lp54_DRF_h_h	48508	48528	-	6.4152	6.88e-05	0.0217	AATAAAAAAATTAATATATTG
1	KATRAAAAWTGYAATTTATAT	lp54_DRF_h_h	8854	8874	+	6.40936	6.9e-05	0.0217	AGATAAAATTGCAAATTAAAA
1	KATRAAAAWTGYAATTTATAT	lp54_DRF_h_h	15349	15369	+	6.40936	6.9e-05	0.0217	TTTAAAAATTATATTTAAAAA
1	KATRAAAAWTGYAATTTATAT	lp54_DRF_h_h	20440	20460	+	6.35673	7.05e-05	0.0218	TATGAAAAACAGATTTTTTCT
1	KATRAAAAWTGYAATTTATAT	lp54_DRF_h_h	46445	46465	-	6.35673	7.05e-05	0.0218	GAAAAAAATAATATGTTGCAC
1	KATRAAAAWTGYAATTTATAT	lp54_DRF_h_h	47502	47522	-	6.35673	7.05e-05	0.0218	GAAAAAAATAATATGTTGCAC
1	KATRAAAAWTGYAATTTATAT	lp54_DRF_h_h	23440	23460	+	6.2924	7.23e-05	0.0218	TTAAAAAGACGCATTTTTTAT
1	KATRAAAAWTGYAATTTATAT	lp54_DRF_h_h	16704	16724	-	6.26901	7.3e-05	0.0218	TAAAAATATTGTCATTAGAAT
1	KATRAAAAWTGYAATTTATAT	lp54_DRF_h_h	27254	27274	+	6.26316	7.32e-05	0.0218	GATTAAGAATGAATTTTATTG
1	KATRAAAAWTGYAATTTATAT	lp54_DRF_h_h	40085	40105	-	6.26316	7.32e-05	0.0218	TTAAAAAAATAATATTTATTT
1	KATRAAAAWTGYAATTTATAT	lp54_DRF_h_h	11493	11513	-	6.25731	7.34e-05	0.0218	TATTAAGAATTTAGATTATTT
1	KATRAAAAWTGYAATTTATAT	lp54_DRF_h_h	33896	33916	+	6.23392	7.41e-05	0.0218	GATTCAAATTTAAATTCAAAT
1	KATRAAAAWTGYAATTTATAT	lp54_DRF_h_h	47309	47329	-	6.23392	7.41e-05	0.0218	TATATTAGAATTAATTAATAT
1	KATRAAAAWTGYAATTTATAT	lp54_DRF_h_h	48311	48331	-	6.23392	7.41e-05	0.0218	TATATTAGAATTAATTAATAT
1	KATRAAAAWTGYAATTTATAT	lp54_DRF_h_h	20441	20461	-	6.20468	7.49e-05	0.0218	TAGAAAAAATCTGTTTTTCAT
1	KATRAAAAWTGYAATTTATAT	lp54_DRF_h_h	33672	33692	-	6.18713	7.55e-05	0.0218	CATTAAAACCATTTTTTATAT
1	KATRAAAAWTGYAATTTATAT	lp54_DRF_h_h	52809	52829	+	6.18129	7.56e-05	0.0218	TCTTACAAAAGTAATGGCTAT
1	KATRAAAAWTGYAATTTATAT	lp54_DRF_h_h	48512	48532	-	6.16374	7.62e-05	0.0218	TTTTAATAAAAAAATTAATAT
1	KATRAAAAWTGYAATTTATAT	lp54_DRF_h_h	5192	5212	-	6.09357	7.83e-05	0.0218	TTTAAAAAATTTTATTTAATT
1	KATRAAAAWTGYAATTTATAT	lp54_DRF_h_h	23616	23636	+	6.09357	7.83e-05	0.0218	AATAAAAATTTAAGTTTTAAT
1	KATRAAAAWTGYAATTTATAT	lp54_DRF_h_h	12115	12135	+	6.08187	7.87e-05	0.0218	TAAAGAAAAAATAATAAATAA
1	KATRAAAAWTGYAATTTATAT	lp54_DRF_h_h	52040	52060	+	6.07602	7.89e-05	0.0218	AATAAAAATAAATGTTTAAAT
1	KATRAAAAWTGYAATTTATAT	lp54_DRF_h_h	40170	40190	+	6.06433	7.92e-05	0.0218	TCAATTAAATGTATTTTATTT
1	KATRAAAAWTGYAATTTATAT	lp54_DRF_h_h	3038	3058	-	6.05263	7.96e-05	0.0218	TATATAAATCGCATGTTAAAC
1	KATRAAAAWTGYAATTTATAT	lp54_DRF_h_h	35067	35087	-	6.04678	7.98e-05	0.0218	TTTTGAAATTCCATTTTCTAA
1	KATRAAAAWTGYAATTTATAT	lp54_DRF_h_h	40068	40088	+	6.04094	8e-05	0.0218	AATAAATATTGAAAATGAAAT
1	KATRAAAAWTGYAATTTATAT	lp54_DRF_h_h	12793	12813	+	6.01754	8.07e-05	0.0218	TATAAAAAACAACATTTTTAG
1	KATRAAAAWTGYAATTTATAT	lp54_DRF_h_h	15767	15787	-	6.01754	8.07e-05	0.0218	GATGTTATTTGGAATTTCTTT
1	KATRAAAAWTGYAATTTATAT	lp54_DRF_h_h	25346	25366	-	6.00585	8.11e-05	0.0218	TGTAAATATTAAAATTTAAAA
1	KATRAAAAWTGYAATTTATAT	lp54_DRF_h_h	4550	4570	+	5.97076	8.22e-05	0.0219	TACAAAAATTTAAATTTTCAA
1	KATRAAAAWTGYAATTTATAT	lp54_DRF_h_h	52041	52061	-	5.95906	8.26e-05	0.0219	TATTTAAACATTTATTTTTAT
1	KATRAAAAWTGYAATTTATAT	lp54_DRF_h_h	5008	5028	+	5.94737	8.3e-05	0.0219	AAAAGAAATTTTAAGTTCTTT
1	KATRAAAAWTGYAATTTATAT	lp54_DRF_h_h	12792	12812	-	5.94737	8.3e-05	0.0219	TAAAAATGTTGTTTTTTATAC
1	KATRAAAAWTGYAATTTATAT	lp54_DRF_h_h	41285	41305	+	5.87135	8.56e-05	0.022	TTTAAAATATGAATTTTACTT
1	KATRAAAAWTGYAATTTATAT	lp54_DRF_h_h	48498	48518	-	5.87135	8.56e-05	0.022	TTAATATATTGAACTTTATAT
1	KATRAAAAWTGYAATTTATAT	lp54_DRF_h_h	1281	1301	+	5.8655	8.58e-05	0.022	ACTAAAAATTGCAAATCTTAA
1	KATRAAAAWTGYAATTTATAT	lp54_DRF_h_h	3223	3243	+	5.8655	8.58e-05	0.022	TATTAACATCGTAATTTAATG
1	KATRAAAAWTGYAATTTATAT	lp54_DRF_h_h	82	102	+	5.85965	8.6e-05	0.022	CAATCATAATACAATTTTTAT
1	KATRAAAAWTGYAATTTATAT	lp54_DRF_h_h	176	196	+	5.85965	8.6e-05	0.022	ATTAATAATTTAAAATTATAT
1	KATRAAAAWTGYAATTTATAT	lp54_DRF_h_h	5191	5211	-	5.82456	8.72e-05	0.022	TTAAAAAATTTTATTTAATTT
1	KATRAAAAWTGYAATTTATAT	lp54_DRF_h_h	11642	11662	+	5.80117	8.8e-05	0.022	TAACAAATATGTATTAAATAT
1	KATRAAAAWTGYAATTTATAT	lp54_DRF_h_h	48918	48938	+	5.79532	8.82e-05	0.022	GATGAAAGAAGAAATCTTTTT
1	KATRAAAAWTGYAATTTATAT	lp54_DRF_h_h	49409	49429	+	5.79532	8.82e-05	0.022	TAATAATATTATTATTATTAT
1	KATRAAAAWTGYAATTTATAT	lp54_DRF_h_h	52974	52994	-	5.76608	8.93e-05	0.022	CATAACGAAAATATATTATAT
1	KATRAAAAWTGYAATTTATAT	lp54_DRF_h_h	41152	41172	+	5.76023	8.95e-05	0.022	TATTGAAAAAAGAAGTTCTCT
1	KATRAAAAWTGYAATTTATAT	lp54_DRF_h_h	43499	43519	-	5.76023	8.95e-05	0.022	TAAATTAATTGCAATATTTTT
1	KATRAAAAWTGYAATTTATAT	lp54_DRF_h_h	13800	13820	-	5.7193	9.09e-05	0.0221	TGTGATTAATGCATTATCTAT
1	KATRAAAAWTGYAATTTATAT	lp54_DRF_h_h	6429	6449	-	5.70175	9.16e-05	0.0221	TATTAAATGTGAAATCGCTAT
1	KATRAAAAWTGYAATTTATAT	lp54_DRF_h_h	46385	46405	-	5.68421	9.22e-05	0.0221	TTTTAGACTTGCAATATAAAT
1	KATRAAAAWTGYAATTTATAT	lp54_DRF_h_h	47443	47463	-	5.68421	9.22e-05	0.0221	TTTTAGACTTGCAATATAAAT
1	KATRAAAAWTGYAATTTATAT	lp54_DRF_h_h	23623	23643	-	5.67251	9.26e-05	0.0221	AAAAGAAATTAAAACTTAAAT
1	KATRAAAAWTGYAATTTATAT	lp54_DRF_h_h	6676	6696	-	5.66667	9.28e-05	0.0221	CATTAGCAATGCAATGTATTT
1	KATRAAAAWTGYAATTTATAT	lp54_DRF_h_h	17345	17365	+	5.66082	9.3e-05	0.0221	GAAAAATAAAATAAAATAAAT
1	KATRAAAAWTGYAATTTATAT	lp54_DRF_h_h	20318	20338	+	5.65497	9.33e-05	0.0221	TATAAAATTAATATTCAATCT
1	KATRAAAAWTGYAATTTATAT	lp54_DRF_h_h	1137	1157	+	5.61404	9.48e-05	0.0222	TATTAAATTAATAATAGATAA
1	KATRAAAAWTGYAATTTATAT	lp54_DRF_h_h	2072	2092	-	5.60234	9.52e-05	0.0222	AATAAAAAGTGCAAGTTTTGC
1	KATRAAAAWTGYAATTTATAT	lp54_DRF_h_h	15811	15831	+	5.60234	9.52e-05	0.0222	TTTGAAAATAATAATTACATT
1	KATRAAAAWTGYAATTTATAT	lp54_DRF_h_h	12320	12340	-	5.5731	9.63e-05	0.0223	TATTAAAGCCGGAATTTCTGT
1	KATRAAAAWTGYAATTTATAT	lp54_DRF_h_h	42055	42075	+	5.56725	9.66e-05	0.0223	TTTTAAAATATTAAAATTTAT
1	KATRAAAAWTGYAATTTATAT	lp54_DRF_h_h	41595	41615	-	5.54971	9.72e-05	0.0224	GACAAAGAAGGCAATTTGCAA
1	KATRAAAAWTGYAATTTATAT	lp54_DRF_h_h	8446	8466	+	5.47953	9.99e-05	0.0228	AATGAACAATAAAATGAATAT
1	KATRAAAAWTGYAATTTATAT	lp54_DRF_h_h	20383	20403	-	5.47953	9.99e-05	0.0228	TATAAATCATATCAATAATAT
# FIMO (Find Individual Motif Occurrences): Version 5.5.5 compiled on Dec 6 2023 at 19:32:37
# The format of this file is described at https://meme-suite.org/meme/doc/fimo-output-format.html#tsv_results.
# fimo --oc . --verbosity 1 --bgfile --nrdb-- --thresh 1.0E-4 motifs.meme lp54_DRF_h_h.fa
