## Supplementary material for "Characterization and genomic analysis of the Lyme disease spirochete bacteriophage ϕBB-1": Supp data file 1: fimo_motif10_cp26.tsv

motif_id	motif_alt_id	sequence_name	start	stop	strand	score	p-value	q-value	matched_sequence
1	TAWAAAAATRTTAGCAAATACTTRHAHK	NC_012157.1_cp26	9802	9829	-	17.1152	2.01e-07	0.00278	AAATAAAATATTGGCAAATCCTTTTTAA
1	TAWAAAAATRTTAGCAAATACTTRHAHK	NC_012157.1_cp26	1687	1714	+	16.6848	2.5e-07	0.00278	TAAATTAATTTTAACAAATATCTGCTCT
1	TAWAAAAATRTTAGCAAATACTTRHAHK	NC_012157.1_cp26	4425	4452	+	11.4848	2.95e-06	0.0151	TAAAAAAATAGGAGAAAATATGAACATA
1	TAWAAAAATRTTAGCAAATACTTRHAHK	NC_012157.1_cp26	11583	11610	+	11.3333	3.16e-06	0.0151	TAGAAATATATAAGAAAGTTTTTAAACT
1	TAWAAAAATRTTAGCAAATACTTRHAHK	NC_012157.1_cp26	16815	16842	-	10.7455	4.1e-06	0.0151	AAAAATAATTTTTTCAAATTCTTCAATA
1	TAWAAAAATRTTAGCAAATACTTRHAHK	NC_012157.1_cp26	2675	2702	-	10.4788	4.6e-06	0.0151	TAATATAATTGTTTCATATACTCTTACT
1	TAWAAAAATRTTAGCAAATACTTRHAHK	NC_012157.1_cp26	6575	6602	+	9.78182	6.22e-06	0.0151	CATAAAAAGTATAACAAATTCTTTAATA
1	TAWAAAAATRTTAGCAAATACTTRHAHK	NC_012157.1_cp26	11969	11996	+	9.65455	6.57e-06	0.0151	TAATAAAATATAGGCAAAATTTAAATTT
1	TAWAAAAATRTTAGCAAATACTTRHAHK	NC_012157.1_cp26	5846	5873	+	9.39394	7.34e-06	0.0151	ATTCAAAATAATAGAAAATAAATAAATG
1	TAWAAAAATRTTAGCAAATACTTRHAHK	NC_012157.1_cp26	9373	9400	+	9.38182	7.38e-06	0.0151	CAAAAAAAAATAATAAAATATTATTAAT
1	TAWAAAAATRTTAGCAAATACTTRHAHK	NC_012157.1_cp26	6311	6338	+	9.2	7.97e-06	0.0151	AATAAGAATAATAACTAATATCTTTAAT
1	TAWAAAAATRTTAGCAAATACTTRHAHK	NC_012157.1_cp26	23469	23496	-	8.63636	1.01e-05	0.0151	TTCAAAAATATTAAAATCTTCTAATAAT
1	TAWAAAAATRTTAGCAAATACTTRHAHK	NC_012157.1_cp26	777	804	-	8.59394	1.03e-05	0.0151	TTGGGAAATATTAGGAAATATTTTATTA
1	TAWAAAAATRTTAGCAAATACTTRHAHK	NC_012157.1_cp26	20822	20849	+	8.55152	1.05e-05	0.0151	TAAAAATATTTTCAATAATAATTATTAG
1	TAWAAAAATRTTAGCAAATACTTRHAHK	NC_012157.1_cp26	6690	6717	-	8.54545	1.05e-05	0.0151	TTAACAAAAATAAGGAAATGTTTTTAAG
1	TAWAAAAATRTTAGCAAATACTTRHAHK	NC_012157.1_cp26	777	804	+	8.09091	1.27e-05	0.0151	TAATAAAATATTTCCTAATATTTCCCAA
1	TAWAAAAATRTTAGCAAATACTTRHAHK	NC_012157.1_cp26	15754	15781	+	7.97576	1.33e-05	0.0151	TTCAAAAACATCTACAAATTCTTTTCCT
1	TAWAAAAATRTTAGCAAATACTTRHAHK	NC_012157.1_cp26	864	891	-	7.86061	1.39e-05	0.0151	TATATAAAACTTACAGAATACTTATCAA
1	TAWAAAAATRTTAGCAAATACTTRHAHK	NC_012157.1_cp26	3668	3695	+	7.82424	1.41e-05	0.0151	TAAAATAAAAGAACCAACTATTAAAAAG
1	TAWAAAAATRTTAGCAAATACTTRHAHK	NC_012157.1_cp26	10586	10613	+	7.74545	1.46e-05	0.0151	TATATTATGATAATCAAAAACTACTTAT
1	TAWAAAAATRTTAGCAAATACTTRHAHK	NC_012157.1_cp26	9802	9829	+	7.67879	1.5e-05	0.0151	TTAAAAAGGATTTGCCAATATTTTATTT
1	TAWAAAAATRTTAGCAAATACTTRHAHK	NC_012157.1_cp26	23219	23246	+	7.56364	1.57e-05	0.0151	TATAGAAATATTTTGATATAATTTAAAA
1	TAWAAAAATRTTAGCAAATACTTRHAHK	NC_012157.1_cp26	17800	17827	-	7.46667	1.63e-05	0.0151	TATTAAAAAATTTGCCAAAACTGTTTAA
1	TAWAAAAATRTTAGCAAATACTTRHAHK	NC_012157.1_cp26	21850	21877	-	7.41818	1.67e-05	0.0151	TATAAGTTAATTATGAAATACTGTTTTT
1	TAWAAAAATRTTAGCAAATACTTRHAHK	NC_012157.1_cp26	2144	2171	-	7.27879	1.76e-05	0.0151	TAAAAAATGATTTTGAAATATTTAGAAA
1	TAWAAAAATRTTAGCAAATACTTRHAHK	NC_012157.1_cp26	702	729	-	7.11515	1.88e-05	0.0151	TAAAAAAATTTTAAAATCTAATGACAAT
1	TAWAAAAATRTTAGCAAATACTTRHAHK	NC_012157.1_cp26	19129	19156	+	7.09697	1.9e-05	0.0151	CATTAATATACTAGAAAATGCTGATGTT
1	TAWAAAAATRTTAGCAAATACTTRHAHK	NC_012157.1_cp26	12047	12074	-	6.88485	2.07e-05	0.0151	TAAAATTAAATTGAGAAATAATACAACT
1	TAWAAAAATRTTAGCAAATACTTRHAHK	NC_012157.1_cp26	4002	4029	+	6.76364	2.17e-05	0.0151	TAAATAAATCTTATAATATAATATTTGT
1	TAWAAAAATRTTAGCAAATACTTRHAHK	NC_012157.1_cp26	6440	6467	+	6.75758	2.17e-05	0.0151	TAATAAAAATTGAAGAAACACTAATATT
1	TAWAAAAATRTTAGCAAATACTTRHAHK	NC_012157.1_cp26	21784	21811	+	6.64242	2.28e-05	0.0151	TTTCTAAATCTTCAGCAATATTTAAAAT
1	TAWAAAAATRTTAGCAAATACTTRHAHK	NC_012157.1_cp26	8207	8234	+	6.44242	2.46e-05	0.0151	AATCAAAAAATAAGCAACTAAAAAAAAT
1	TAWAAAAATRTTAGCAAATACTTRHAHK	NC_012157.1_cp26	20820	20847	+	6.34545	2.56e-05	0.0151	TTTAAAAATATTTTCAATAATAATTATT
1	TAWAAAAATRTTAGCAAATACTTRHAHK	NC_012157.1_cp26	21300	21327	-	6.29697	2.61e-05	0.0151	TTGAAAATTTTTAAAAAATATTTATTAC
1	TAWAAAAATRTTAGCAAATACTTRHAHK	NC_012157.1_cp26	11734	11761	+	6.11515	2.8e-05	0.0151	TATTTTTTTATTAAAAAATAATAAATCT
1	TAWAAAAATRTTAGCAAATACTTRHAHK	NC_012157.1_cp26	10443	10470	+	6.03636	2.89e-05	0.0151	TATGCAATTTTTAGAAAATAATGAGACT
1	TAWAAAAATRTTAGCAAATACTTRHAHK	NC_012157.1_cp26	19601	19628	+	5.98182	2.95e-05	0.0151	TAAAGGAATCAAAAAAAATATTAAAAAG
1	TAWAAAAATRTTAGCAAATACTTRHAHK	NC_012157.1_cp26	24189	24216	+	5.97576	2.96e-05	0.0151	TAAAGAATTTTTATTAAAAAATAATAAT
1	TAWAAAAATRTTAGCAAATACTTRHAHK	NC_012157.1_cp26	23209	23236	-	5.93939	3e-05	0.0151	TATCAAAATATTTCTATATTTTTATTTA
1	TAWAAAAATRTTAGCAAATACTTRHAHK	NC_012157.1_cp26	22708	22735	+	5.86061	3.1e-05	0.0151	TTTGCAATTACAATCCAATACTTATTAT
1	TAWAAAAATRTTAGCAAATACTTRHAHK	NC_012157.1_cp26	6534	6561	+	5.8303	3.13e-05	0.0151	ATTAAATATACTAAAATATATTAATATT
1	TAWAAAAATRTTAGCAAATACTTRHAHK	NC_012157.1_cp26	22772	22799	-	5.79394	3.18e-05	0.0151	AAACAAAAAATTATGAAAAATTTTTCAT
1	TAWAAAAATRTTAGCAAATACTTRHAHK	NC_012157.1_cp26	2245	2272	-	5.74545	3.24e-05	0.0151	ATTTAATATATAAGCATATTTTTTTAAA
1	TAWAAAAATRTTAGCAAATACTTRHAHK	NC_012157.1_cp26	8738	8765	+	5.73333	3.25e-05	0.0151	AACAAAAATATGACAAAAAAATTAAAAA
1	TAWAAAAATRTTAGCAAATACTTRHAHK	NC_012157.1_cp26	20820	20847	-	5.69697	3.3e-05	0.0151	AATAATTATTATTGAAAATATTTTTAAA
1	TAWAAAAATRTTAGCAAATACTTRHAHK	NC_012157.1_cp26	17800	17827	+	5.62424	3.4e-05	0.0151	TTAAACAGTTTTGGCAAATTTTTTAATA
1	TAWAAAAATRTTAGCAAATACTTRHAHK	NC_012157.1_cp26	26463	26490	+	5.61212	3.41e-05	0.0151	TGTAAAAATTTTAAAATATAATATAAAA
1	TAWAAAAATRTTAGCAAATACTTRHAHK	NC_012157.1_cp26	23495	23522	+	5.58788	3.44e-05	0.0151	AAAAAGAATTTTTCGAAATACATAAAAT
1	TAWAAAAATRTTAGCAAATACTTRHAHK	NC_012157.1_cp26	16396	16423	+	5.55758	3.48e-05	0.0151	CCCAAATAATTTAACAATTATTTGCATT
1	TAWAAAAATRTTAGCAAATACTTRHAHK	NC_012157.1_cp26	21290	21317	+	5.55758	3.48e-05	0.0151	AAATAAAAAAGTAATAAATATTTTTTAA
1	TAWAAAAATRTTAGCAAATACTTRHAHK	NC_012157.1_cp26	7178	7205	-	5.49697	3.57e-05	0.0151	TTGCAAAATATTTTTAGATATTTTAATT
1	TAWAAAAATRTTAGCAAATACTTRHAHK	NC_012157.1_cp26	15884	15911	-	5.46667	3.61e-05	0.0151	AAAATGAAAATAAAAAAATACTAGAATT
1	TAWAAAAATRTTAGCAAATACTTRHAHK	NC_012157.1_cp26	24200	24227	+	5.37576	3.74e-05	0.0151	TATTAAAAAATAATAATATTTTTTCACT
1	TAWAAAAATRTTAGCAAATACTTRHAHK	NC_012157.1_cp26	15742	15769	+	5.31515	3.83e-05	0.0151	TAGAGTAATTTTTTCAAAAACATCTACA
1	TAWAAAAATRTTAGCAAATACTTRHAHK	NC_012157.1_cp26	21665	21692	+	5.2	4e-05	0.0151	TAACATAACATTTAAAAAAACACTAAAT
1	TAWAAAAATRTTAGCAAATACTTRHAHK	NC_012157.1_cp26	18187	18214	-	5.19394	4.01e-05	0.0151	CAGAGAAATATTAAAAATTAATTTCTCT
1	TAWAAAAATRTTAGCAAATACTTRHAHK	NC_012157.1_cp26	8139	8166	-	5.18788	4.02e-05	0.0151	GATAATTTTTTTAGCTAATTTTTCAAGG
1	TAWAAAAATRTTAGCAAATACTTRHAHK	NC_012157.1_cp26	827	854	+	5.1697	4.05e-05	0.0151	TAAAAAAACAAAAACTATAGCTTATAAT
1	TAWAAAAATRTTAGCAAATACTTRHAHK	NC_012157.1_cp26	6305	6332	+	5.16364	4.06e-05	0.0151	TAAAAAAATAAGAATAATAACTAATATC
1	TAWAAAAATRTTAGCAAATACTTRHAHK	NC_012157.1_cp26	19435	19462	+	5.15152	4.08e-05	0.0151	TATAGAAATATTAATAACCATAAATAAA
1	TAWAAAAATRTTAGCAAATACTTRHAHK	NC_012157.1_cp26	11388	11415	-	4.97576	4.36e-05	0.0159	TATCAAAATCAATTAAAATTTTTAAAAT
1	TAWAAAAATRTTAGCAAATACTTRHAHK	NC_012157.1_cp26	17315	17342	+	4.83636	4.6e-05	0.0162	TACTAAAAAACTATCAGATAATCAAGCA
1	TAWAAAAATRTTAGCAAATACTTRHAHK	NC_012157.1_cp26	21038	21065	+	4.77576	4.71e-05	0.0162	CTAAAAAAGGTTTGAAGATATTTATTAT
1	TAWAAAAATRTTAGCAAATACTTRHAHK	NC_012157.1_cp26	6311	6338	-	4.68485	4.87e-05	0.0162	ATTAAAGATATTAGTTATTATTCTTATT
1	TAWAAAAATRTTAGCAAATACTTRHAHK	NC_012157.1_cp26	3624	3651	+	4.65455	4.93e-05	0.0162	TATAACAATGTTTGAGAATCTGTAAAGG
1	TAWAAAAATRTTAGCAAATACTTRHAHK	NC_012157.1_cp26	2247	2274	+	4.60606	5.02e-05	0.0162	TAAAAAAATATGCTTATATATTAAATTA
1	TAWAAAAATRTTAGCAAATACTTRHAHK	NC_012157.1_cp26	1015	1042	+	4.58182	5.07e-05	0.0162	AATATAATTATCATCAAATATATGATGT
1	TAWAAAAATRTTAGCAAATACTTRHAHK	NC_012157.1_cp26	16613	16640	-	4.57576	5.08e-05	0.0162	GATCCCAATATAGCCAACTAATTGCAAG
1	TAWAAAAATRTTAGCAAATACTTRHAHK	NC_012157.1_cp26	14707	14734	+	4.55758	5.11e-05	0.0162	TTTACATGCATTAGGAAAATCTTCTTTG
1	TAWAAAAATRTTAGCAAATACTTRHAHK	NC_012157.1_cp26	21356	21383	+	4.55758	5.11e-05	0.0162	TAAAATTTTGTTTTTAAATGCATATTCT
1	TAWAAAAATRTTAGCAAATACTTRHAHK	NC_012157.1_cp26	24283	24310	+	4.51515	5.19e-05	0.0162	GCAAAAAGTATTATAAATTATTTAATAA
1	TAWAAAAATRTTAGCAAATACTTRHAHK	NC_012157.1_cp26	12020	12047	+	4.49091	5.24e-05	0.0162	TATGAAAATATTGATAAAAAAGTTAAAA
1	TAWAAAAATRTTAGCAAATACTTRHAHK	NC_012157.1_cp26	4028	4055	+	4.38182	5.46e-05	0.0166	GTAAGATATATTAAATAATATTAATTAT
1	TAWAAAAATRTTAGCAAATACTTRHAHK	NC_012157.1_cp26	12358	12385	+	4.30303	5.63e-05	0.0166	TAAGAAAATCTTATCTTAGAATTTTAGA
1	TAWAAAAATRTTAGCAAATACTTRHAHK	NC_012157.1_cp26	2966	2993	-	4.26061	5.72e-05	0.0166	TCCTATAATTTTGTCAAATCTTGATTCT
1	TAWAAAAATRTTAGCAAATACTTRHAHK	NC_012157.1_cp26	23638	23665	+	4.24242	5.76e-05	0.0166	GCTAAAAACATTGGAAAAAGTTCTTATG
1	TAWAAAAATRTTAGCAAATACTTRHAHK	NC_012157.1_cp26	24309	24336	-	4.24242	5.76e-05	0.0166	TGTTAAATTAATATTAAATTCTTTTGTT
1	TAWAAAAATRTTAGCAAATACTTRHAHK	NC_012157.1_cp26	26461	26488	-	4.19394	5.86e-05	0.0166	TTATATTATATTTTAAAATTTTTACATA
1	TAWAAAAATRTTAGCAAATACTTRHAHK	NC_012157.1_cp26	7630	7657	+	4.13333	6e-05	0.0166	TTGAAATATATAAACCACTTCTTTTAAA
1	TAWAAAAATRTTAGCAAATACTTRHAHK	NC_012157.1_cp26	19662	19689	-	4.13333	6e-05	0.0166	TTTCAATGTGTAGAGAAATAATTAAAAT
1	TAWAAAAATRTTAGCAAATACTTRHAHK	NC_012157.1_cp26	11984	12011	+	4.10303	6.07e-05	0.0166	AAAATTTAAATTTATAAAAACTTGTAAG
1	TAWAAAAATRTTAGCAAATACTTRHAHK	NC_012157.1_cp26	14532	14559	-	4.08485	6.11e-05	0.0166	AAAAAAATTAAAACCAAGTACCCAAACT
1	TAWAAAAATRTTAGCAAATACTTRHAHK	NC_012157.1_cp26	22889	22916	+	3.93333	6.46e-05	0.0172	TAAAAAGATCTTTAATAAAATTAATATT
1	TAWAAAAATRTTAGCAAATACTTRHAHK	NC_012157.1_cp26	21973	22000	+	3.90909	6.52e-05	0.0172	CATCAAAACATAAAATATTACTTATTCC
1	TAWAAAAATRTTAGCAAATACTTRHAHK	NC_012157.1_cp26	1908	1935	+	3.88485	6.58e-05	0.0172	TCCAAAAAAATAAAAAAGTATTATCTCT
1	TAWAAAAATRTTAGCAAATACTTRHAHK	NC_012157.1_cp26	24751	24778	-	3.81212	6.76e-05	0.0175	GCTTAATATCTTAACAAGATTTTTTAAT
1	TAWAAAAATRTTAGCAAATACTTRHAHK	NC_012157.1_cp26	9375	9402	+	3.7697	6.87e-05	0.0175	AAAAAAAATAATAAAATATTATTAATAG
1	TAWAAAAATRTTAGCAAATACTTRHAHK	NC_012157.1_cp26	25762	25789	-	3.73939	6.95e-05	0.0175	TCCAAAAATCATAACAACAAATTCCCCG
1	TAWAAAAATRTTAGCAAATACTTRHAHK	NC_012157.1_cp26	297	324	-	3.70909	7.03e-05	0.0175	TAATAATAAATTTTAAAATCATTAAATT
1	TAWAAAAATRTTAGCAAATACTTRHAHK	NC_012157.1_cp26	16830	16857	+	3.68485	7.09e-05	0.0175	AAAAATTATTTTTTCAAATAAAAAATTG
1	TAWAAAAATRTTAGCAAATACTTRHAHK	NC_012157.1_cp26	3829	3856	+	3.66667	7.14e-05	0.0175	TTAAAAGTTATAATTAATAACTTACAAT
1	TAWAAAAATRTTAGCAAATACTTRHAHK	NC_012157.1_cp26	9069	9096	+	3.51515	7.55e-05	0.0182	AACAATAAGATTAAAAAAAATATTTTAT
1	TAWAAAAATRTTAGCAAATACTTRHAHK	NC_012157.1_cp26	22367	22394	-	3.47879	7.65e-05	0.0182	ATAAATTATATTTTCAGTTACTTGGAAT
1	TAWAAAAATRTTAGCAAATACTTRHAHK	NC_012157.1_cp26	11934	11961	+	3.4	7.88e-05	0.0182	TTTAATAACGTTAATGTAAAATTATATT
1	TAWAAAAATRTTAGCAAATACTTRHAHK	NC_012157.1_cp26	4038	4065	+	3.26061	8.29e-05	0.0182	TTAAATAATATTAATTATTGCTTTATAA
1	TAWAAAAATRTTAGCAAATACTTRHAHK	NC_012157.1_cp26	24270	24297	-	3.19394	8.5e-05	0.0182	TATAATACTTTTTGCTTTTACATTTATG
1	TAWAAAAATRTTAGCAAATACTTRHAHK	NC_012157.1_cp26	19523	19550	+	3.18788	8.51e-05	0.0182	GCTAAAAAAATTAAATGATACATTTACT
1	TAWAAAAATRTTAGCAAATACTTRHAHK	NC_012157.1_cp26	11369	11396	+	3.12727	8.71e-05	0.0182	AATAAAAAAAATACCAACAATTTTAAAA
1	TAWAAAAATRTTAGCAAATACTTRHAHK	NC_012157.1_cp26	22437	22464	+	3.06667	8.9e-05	0.0182	ATAAAAAAGAGTAAAAAATTTTTAAAAA
1	TAWAAAAATRTTAGCAAATACTTRHAHK	NC_012157.1_cp26	8501	8528	+	3.04848	8.96e-05	0.0182	TAAAAGAATATGAAGAAAAAAAAATTAT
1	TAWAAAAATRTTAGCAAATACTTRHAHK	NC_012157.1_cp26	24001	24028	+	3.04848	8.96e-05	0.0182	GAAAAAAATATTATCACTCCCATAGAAT
1	TAWAAAAATRTTAGCAAATACTTRHAHK	NC_012157.1_cp26	1278	1305	+	2.98788	9.16e-05	0.0182	GATAAGAAAATTTACAATAAATTGCTCT
1	TAWAAAAATRTTAGCAAATACTTRHAHK	NC_012157.1_cp26	2267	2294	+	2.98788	9.16e-05	0.0182	TTAAATTAAATTATATAATATGTACTAG
1	TAWAAAAATRTTAGCAAATACTTRHAHK	NC_012157.1_cp26	9212	9239	+	2.98182	9.18e-05	0.0182	TAAAAATTGAAGAAGAAATACATAAATT
1	TAWAAAAATRTTAGCAAATACTTRHAHK	NC_012157.1_cp26	9359	9386	+	2.98182	9.18e-05	0.0182	TACAAACATACTCTCAAAAAAAAATAAT
1	TAWAAAAATRTTAGCAAATACTTRHAHK	NC_012157.1_cp26	24270	24297	+	2.98182	9.18e-05	0.0182	CATAAATGTAAAAGCAAAAAGTATTATA
1	TAWAAAAATRTTAGCAAATACTTRHAHK	NC_012157.1_cp26	7523	7550	+	2.9697	9.22e-05	0.0182	ATTAAATATAGTATTAAGTCCTCAAAAA
1	TAWAAAAATRTTAGCAAATACTTRHAHK	NC_012157.1_cp26	18769	18796	+	2.96364	9.24e-05	0.0182	AAAAATTACAATAAAAAATAATCCTAAA
1	TAWAAAAATRTTAGCAAATACTTRHAHK	NC_012157.1_cp26	20234	20261	+	2.96364	9.24e-05	0.0182	AAAAATTACAATAAAAAATAATCCTAAA
1	TAWAAAAATRTTAGCAAATACTTRHAHK	NC_012157.1_cp26	6914	6941	-	2.95152	9.28e-05	0.0182	TATCAAAATGTTTTCAGGATCTATTTGT
1	TAWAAAAATRTTAGCAAATACTTRHAHK	NC_012157.1_cp26	23422	23449	-	2.93333	9.34e-05	0.0182	AAGATAAATTTGAACTAATAATAAAAAG
1	TAWAAAAATRTTAGCAAATACTTRHAHK	NC_012157.1_cp26	8383	8410	+	2.92121	9.39e-05	0.0182	GAAAAAGAAATAAAAAAAAAATTAAAAT
1	TAWAAAAATRTTAGCAAATACTTRHAHK	NC_012157.1_cp26	24580	24607	+	2.91515	9.41e-05	0.0182	TCTAAATTTAATTTAAAATAATTTCAAT
1	TAWAAAAATRTTAGCAAATACTTRHAHK	NC_012157.1_cp26	22448	22475	+	2.90909	9.43e-05	0.0182	TAAAAAATTTTTAAAAATTAAAAACACA
1	TAWAAAAATRTTAGCAAATACTTRHAHK	NC_012157.1_cp26	19399	19426	+	2.89697	9.47e-05	0.0182	TAATCTAATAATAAAATATATTGATAAA
1	TAWAAAAATRTTAGCAAATACTTRHAHK	NC_012157.1_cp26	3895	3922	+	2.89091	9.49e-05	0.0182	TTAAAAGTTATAATTAATGACTTACAAT
1	TAWAAAAATRTTAGCAAATACTTRHAHK	NC_012157.1_cp26	8232	8259	+	2.81212	9.76e-05	0.0186	AATTAAAATAATAGAAGAATCTCAAAAA
1	TAWAAAAATRTTAGCAAATACTTRHAHK	NC_012157.1_cp26	21210	21237	-	2.78788	9.85e-05	0.0186	TTAAAAAAAGATTCCAAATATATTAAAT
1	TAWAAAAATRTTAGCAAATACTTRHAHK	NC_012157.1_cp26	5827	5854	+	2.76364	9.94e-05	0.0186	AAATAGAACCTTGGGAAAAATTCAAAAT
# FIMO (Find Individual Motif Occurrences): Version 5.5.5 compiled on Dec 6 2023 at 19:32:37
# The format of this file is described at https://meme-suite.org/meme/doc/fimo-output-format.html#tsv_results.
# fimo --oc . --verbosity 1 --bgfile --nrdb-- --thresh 1.0E-4 motifs.meme NC_012157.1_cp26.fa
