## Supplementary material for "Characterization and genomic analysis of the Lyme disease spirochete bacteriophage ϕBB-1": Supp data file 1: fimo_motif10_cp32-1.tsv

motif_id	motif_alt_id	sequence_name	start	stop	strand	score	p-value	q-value	matched_sequence
1	TAWAAAAATRTTAGCAAATACTTRHAHK	NC_012158.1_cp32_1	8871	8898	-	17.0061	2.12e-07	0.00589	CATCATCATATGAGCAAATATTCATAAT
1	TAWAAAAATRTTAGCAAATACTTRHAHK	NC_012158.1_cp32_1	26003	26030	-	13.3515	1.26e-06	0.0173	TATTACAAGATCATCAAAAACTAATAAA
1	TAWAAAAATRTTAGCAAATACTTRHAHK	NC_012158.1_cp32_1	17212	17239	-	12.4545	1.91e-06	0.0173	TTTAGAAATGAAAGCAAATATTAGCCCG
1	TAWAAAAATRTTAGCAAATACTTRHAHK	NC_012158.1_cp32_1	11276	11303	+	11.4182	3.04e-06	0.0173	TAAAAATATATTATAAGAAATTTGCTCA
1	TAWAAAAATRTTAGCAAATACTTRHAHK	NC_012158.1_cp32_1	28450	28477	-	11.2848	3.23e-06	0.0173	AATAACTAAATTAACAAATTGTTACTCT
1	TAWAAAAATRTTAGCAAATACTTRHAHK	NC_012158.1_cp32_1	19700	19727	+	10.6667	4.24e-06	0.0173	TACCAGAAAATCAACAAGTACTTTGAAG
1	TAWAAAAATRTTAGCAAATACTTRHAHK	NC_012158.1_cp32_1	16119	16146	+	10.5394	4.48e-06	0.0173	TGAAAGAATATATCAAAATACTTAAAAG
1	TAWAAAAATRTTAGCAAATACTTRHAHK	NC_012158.1_cp32_1	338	365	-	10.2182	5.15e-06	0.0173	TAACTCTATATTAACAGATTCTTCAAGG
1	TAWAAAAATRTTAGCAAATACTTRHAHK	NC_012158.1_cp32_1	10387	10414	+	9.54545	6.88e-06	0.0173	AATAAAAATATTATCAATAATAATCTTG
1	TAWAAAAATRTTAGCAAATACTTRHAHK	NC_012158.1_cp32_1	5156	5183	+	9.46667	7.12e-06	0.0173	CACTTACATATGAACAAATATTTTTACT
1	TAWAAAAATRTTAGCAAATACTTRHAHK	NC_012158.1_cp32_1	21131	21158	+	9.41212	7.28e-06	0.0173	TATCAAAAGACAACAAAGTACTTTTAAT
1	TAWAAAAATRTTAGCAAATACTTRHAHK	NC_012158.1_cp32_1	16416	16443	+	9.35152	7.47e-06	0.0173	AAACATAATATCAACATATATTTAGAGT
1	TAWAAAAATRTTAGCAAATACTTRHAHK	NC_012158.1_cp32_1	24282	24309	-	9.03636	8.54e-06	0.0182	TTCACATTTATTAACAAATTCAAACACT
1	TAWAAAAATRTTAGCAAATACTTRHAHK	NC_012158.1_cp32_1	18823	18850	+	8.78182	9.5e-06	0.0188	TTTTATAACATTTTGAATTACTTCTACT
1	TAWAAAAATRTTAGCAAATACTTRHAHK	NC_012158.1_cp32_1	2536	2563	-	8.61212	1.02e-05	0.0189	TCCAAAAACACTAGCAAGCACTATAGAT
1	TAWAAAAATRTTAGCAAATACTTRHAHK	NC_012158.1_cp32_1	8322	8349	+	8.28485	1.17e-05	0.019	AATGAAAATTTTAACTAAAAATAAAACT
1	TAWAAAAATRTTAGCAAATACTTRHAHK	NC_012158.1_cp32_1	30136	30163	-	8.13939	1.24e-05	0.019	TTCTAAAATATTGGCTCATATTATTTCT
1	TAWAAAAATRTTAGCAAATACTTRHAHK	NC_012158.1_cp32_1	4019	4046	+	8.12121	1.25e-05	0.019	TGCAAAAGCAGTAGCAAATATTATAGGG
1	TAWAAAAATRTTAGCAAATACTTRHAHK	NC_012158.1_cp32_1	26537	26564	-	8.01818	1.3e-05	0.019	AAACAAAAACTGCGCAAATAATTAATTT
1	TAWAAAAATRTTAGCAAATACTTRHAHK	NC_012158.1_cp32_1	26626	26653	-	7.83636	1.41e-05	0.019	TAAAATCTTATCTACAAATCCTTGAACT
1	TAWAAAAATRTTAGCAAATACTTRHAHK	NC_012158.1_cp32_1	9163	9190	+	7.78788	1.43e-05	0.019	AAAAAAGAACTTAGCAAACAATCTAAAT
1	TAWAAAAATRTTAGCAAATACTTRHAHK	NC_012158.1_cp32_1	11106	11133	-	7.42424	1.66e-05	0.021	TATTATAATTTTAGGAGTTTCTTCAATT
1	TAWAAAAATRTTAGCAAATACTTRHAHK	NC_012158.1_cp32_1	20311	20338	+	7.00606	1.97e-05	0.0218	ACTAAAAAAAGAAACAAATATTGAAATT
1	TAWAAAAATRTTAGCAAATACTTRHAHK	NC_012158.1_cp32_1	1041	1068	-	6.99394	1.98e-05	0.0218	TTAAAAAATCATAATAATTACTCCTATC
1	TAWAAAAATRTTAGCAAATACTTRHAHK	NC_012158.1_cp32_1	30136	30163	+	6.96364	2e-05	0.0218	AGAAATAATATGAGCCAATATTTTAGAA
1	TAWAAAAATRTTAGCAAATACTTRHAHK	NC_012158.1_cp32_1	23415	23442	-	6.87879	2.07e-05	0.0218	TACAAAAATTTTTACAAAAAAATAGTTG
1	TAWAAAAATRTTAGCAAATACTTRHAHK	NC_012158.1_cp32_1	27719	27746	+	6.68485	2.24e-05	0.0218	TATTCAAAAAGTTACAAAAACTATTGCT
1	TAWAAAAATRTTAGCAAATACTTRHAHK	NC_012158.1_cp32_1	23240	23267	-	6.66061	2.26e-05	0.0218	AATAAAAGCTTTATTAAATTCTCATGTT
1	TAWAAAAATRTTAGCAAATACTTRHAHK	NC_012158.1_cp32_1	27692	27719	-	6.6303	2.29e-05	0.0218	AAAAATTTTGATAGAAAATATTTCTATA
1	TAWAAAAATRTTAGCAAATACTTRHAHK	NC_012158.1_cp32_1	4523	4550	+	6.55758	2.35e-05	0.0218	GAATAAAATATTTGAAAAAATTGAAGCT
1	TAWAAAAATRTTAGCAAATACTTRHAHK	NC_012158.1_cp32_1	6360	6387	-	6.21818	2.69e-05	0.0236	TCTATAATTATGATCAAATAGATTTTCT
1	TAWAAAAATRTTAGCAAATACTTRHAHK	NC_012158.1_cp32_1	12060	12087	-	6.19394	2.72e-05	0.0236	TATAAAAATGTTTGAATAAATCCAATTT
1	TAWAAAAATRTTAGCAAATACTTRHAHK	NC_012158.1_cp32_1	22179	22206	+	6.10909	2.81e-05	0.0236	TATAATCTTTTTAAGAAATAGTAATTCA
1	TAWAAAAATRTTAGCAAATACTTRHAHK	NC_012158.1_cp32_1	19141	19168	+	5.88485	3.07e-05	0.0251	TGCTAAAATTTTTGCAAATTATCAAATA
1	TAWAAAAATRTTAGCAAATACTTRHAHK	NC_012158.1_cp32_1	9129	9156	+	5.15152	4.08e-05	0.0316	TAAAGATATTGTAAAAAATAATTTGTCG
1	TAWAAAAATRTTAGCAAATACTTRHAHK	NC_012158.1_cp32_1	12399	12426	-	5.08485	4.18e-05	0.0316	ACTAACAATATTATCTAGAATTTTTTTT
1	TAWAAAAATRTTAGCAAATACTTRHAHK	NC_012158.1_cp32_1	29133	29160	+	5.0303	4.27e-05	0.0316	ATTTATAAAGCTAACAAATTCTTCAATT
1	TAWAAAAATRTTAGCAAATACTTRHAHK	NC_012158.1_cp32_1	24316	24343	-	5	4.32e-05	0.0316	TATAAATATCTTTTTTCAAATTTATAAT
1	TAWAAAAATRTTAGCAAATACTTRHAHK	NC_012158.1_cp32_1	24318	24345	+	4.82424	4.62e-05	0.0329	TATAAATTTGAAAAAAGATATTTATAGT
1	TAWAAAAATRTTAGCAAATACTTRHAHK	NC_012158.1_cp32_1	10310	10337	+	4.73939	4.77e-05	0.0331	AATTTAAATGAAAGGAAATTCTTATGAA
1	TAWAAAAATRTTAGCAAATACTTRHAHK	NC_012158.1_cp32_1	17370	17397	+	4.56364	5.1e-05	0.0335	TTTGTATATCTTTGCTACTACTAAATAG
1	TAWAAAAATRTTAGCAAATACTTRHAHK	NC_012158.1_cp32_1	11565	11592	-	4.26667	5.7e-05	0.0335	TTTTATTTTGTCAACAAATTCTTTTGGT
1	TAWAAAAATRTTAGCAAATACTTRHAHK	NC_012158.1_cp32_1	12345	12372	+	4.26667	5.7e-05	0.0335	TGTTAAAATTAGAGCGAATAATAAAATT
1	TAWAAAAATRTTAGCAAATACTTRHAHK	NC_012158.1_cp32_1	19030	19057	+	4.24242	5.76e-05	0.0335	TAATAATTATATAGCAAAAACTATTTTT
1	TAWAAAAATRTTAGCAAATACTTRHAHK	NC_012158.1_cp32_1	23454	23481	-	4.24242	5.76e-05	0.0335	TAATAATTATATAGCAAAAACTATTTTT
1	TAWAAAAATRTTAGCAAATACTTRHAHK	NC_012158.1_cp32_1	6195	6222	+	4.19394	5.86e-05	0.0335	TTTAGATATGGTATTAAATCATTTAACT
1	TAWAAAAATRTTAGCAAATACTTRHAHK	NC_012158.1_cp32_1	23439	23466	+	4.1697	5.92e-05	0.0335	TGTAAAAAAGTTGGCAAAAATAGTTTTT
1	TAWAAAAATRTTAGCAAATACTTRHAHK	NC_012158.1_cp32_1	24142	24169	-	4.07273	6.14e-05	0.0335	GTACATAATATTTGAAAAAATATTTACT
1	TAWAAAAATRTTAGCAAATACTTRHAHK	NC_012158.1_cp32_1	19981	20008	-	4.02424	6.25e-05	0.0335	TAGCAATTTATTTTCAACTCTTTTTATG
1	TAWAAAAATRTTAGCAAATACTTRHAHK	NC_012158.1_cp32_1	4979	5006	+	3.91515	6.51e-05	0.0335	AACAAAAAGATTTGCAAACTCAAATTCA
1	TAWAAAAATRTTAGCAAATACTTRHAHK	NC_012158.1_cp32_1	10745	10772	+	3.87273	6.61e-05	0.0335	CATCCTTATATAAGGATATGCTTTCTCT
1	TAWAAAAATRTTAGCAAATACTTRHAHK	NC_012158.1_cp32_1	16774	16801	-	3.86061	6.64e-05	0.0335	AGAAATAAGATTATCAAATTTTATATCA
1	TAWAAAAATRTTAGCAAATACTTRHAHK	NC_012158.1_cp32_1	12791	12818	+	3.83636	6.7e-05	0.0335	TAACTTAGATTTAATAAATATTTCAACT
1	TAWAAAAATRTTAGCAAATACTTRHAHK	NC_012158.1_cp32_1	20267	20294	+	3.81212	6.76e-05	0.0335	TATCAAAATTTAAAGGAAAACATTTTCA
1	TAWAAAAATRTTAGCAAATACTTRHAHK	NC_012158.1_cp32_1	23106	23133	+	3.81212	6.76e-05	0.0335	TAAAGTAACTTAAATAAGTTCTTTTATT
1	TAWAAAAATRTTAGCAAATACTTRHAHK	NC_012158.1_cp32_1	15	42	-	3.76364	6.88e-05	0.0335	TACGTGCATGATATCAAAAACTAATGTT
1	TAWAAAAATRTTAGCAAATACTTRHAHK	NC_012158.1_cp32_1	12399	12426	+	3.76364	6.88e-05	0.0335	AAAAAAAATTCTAGATAATATTGTTAGT
1	TAWAAAAATRTTAGCAAATACTTRHAHK	NC_012158.1_cp32_1	24115	24142	+	3.66061	7.15e-05	0.0342	TACAATAAAAATGGCAATTTTTTAAGCA
1	TAWAAAAATRTTAGCAAATACTTRHAHK	NC_012158.1_cp32_1	12524	12551	-	3.57576	7.38e-05	0.0347	TATACCATATTTAGCAAAAATTACTTAA
1	TAWAAAAATRTTAGCAAATACTTRHAHK	NC_012158.1_cp32_1	11003	11030	+	3.49697	7.6e-05	0.0352	AATATAAAGGATAAAAAATGCTGTTACT
1	TAWAAAAATRTTAGCAAATACTTRHAHK	NC_012158.1_cp32_1	18067	18094	+	3.4303	7.79e-05	0.0355	TGCAAATATATAATTAAATTGTCTTTCT
1	TAWAAAAATRTTAGCAAATACTTRHAHK	NC_012158.1_cp32_1	12587	12614	-	3.33939	8.05e-05	0.0356	TGATAAATCGTTATTAAATACCAATTCA
1	TAWAAAAATRTTAGCAAATACTTRHAHK	NC_012158.1_cp32_1	8428	8455	+	3.32121	8.11e-05	0.0356	AAGCTTAATGAGGTCAAATACTTAAGAG
1	TAWAAAAATRTTAGCAAATACTTRHAHK	NC_012158.1_cp32_1	1590	1617	-	3.29091	8.2e-05	0.0356	TATTAAAATGGTTGCTAAGATGCGCTTT
1	TAWAAAAATRTTAGCAAATACTTRHAHK	NC_012158.1_cp32_1	17743	17770	-	3.21212	8.44e-05	0.0359	TTTAATATAAGTATCAAAGTCTTTATCT
1	TAWAAAAATRTTAGCAAATACTTRHAHK	NC_012158.1_cp32_1	5549	5576	-	3.17576	8.55e-05	0.0359	GTACTTATTTTTATCAAATACTCTCTGA
1	TAWAAAAATRTTAGCAAATACTTRHAHK	NC_012158.1_cp32_1	3127	3154	-	3.09091	8.82e-05	0.0359	TTTATTACTAATATCTAATATTTCTCCT
1	TAWAAAAATRTTAGCAAATACTTRHAHK	NC_012158.1_cp32_1	15375	15402	-	3.06061	8.92e-05	0.0359	TAATAAAGGCTTAAGAAGAATTAACACT
1	TAWAAAAATRTTAGCAAATACTTRHAHK	NC_012158.1_cp32_1	6142	6169	+	3.0303	9.02e-05	0.0359	AGCCAAAATGTTATCAGAGATTACTTAT
1	TAWAAAAATRTTAGCAAATACTTRHAHK	NC_012158.1_cp32_1	26155	26182	+	3.02424	9.04e-05	0.0359	AATTTATATTTTACCAAAAACAAAAAAA
1	TAWAAAAATRTTAGCAAATACTTRHAHK	NC_012158.1_cp32_1	28262	28289	-	2.97576	9.2e-05	0.036	TTTATTGTTTTTAGAAGATACTTCCTTG
1	TAWAAAAATRTTAGCAAATACTTRHAHK	NC_012158.1_cp32_1	22214	22241	+	2.93333	9.34e-05	0.036	TTAAAAAATCAAAACAAAATCCAATAAA
1	TAWAAAAATRTTAGCAAATACTTRHAHK	NC_012158.1_cp32_1	19287	19314	-	2.89697	9.47e-05	0.036	TAAAAGAATATTAAATTTTAATTATTAA
1	TAWAAAAATRTTAGCAAATACTTRHAHK	NC_012158.1_cp32_1	8930	8957	-	2.85455	9.62e-05	0.0361	TAATTTAATATCAGCAAGTCTATTTACC
1	TAWAAAAATRTTAGCAAATACTTRHAHK	NC_012158.1_cp32_1	16117	16144	-	2.81818	9.74e-05	0.0361	TTTAAGTATTTTGATATATTCTTTCATG
# FIMO (Find Individual Motif Occurrences): Version 5.5.5 compiled on Dec 6 2023 at 19:32:37
# The format of this file is described at https://meme-suite.org/meme/doc/fimo-output-format.html#tsv_results.
# fimo --oc . --verbosity 1 --bgfile --nrdb-- --thresh 1.0E-4 motifs.meme NC_012158.1_cp32_1.fa
