## Supplementary material for "Characterization and genomic analysis of the Lyme disease spirochete bacteriophage ϕBB-1": Supp data file 1: fimo_motif10_cp32-3.tsv

motif_id	motif_alt_id	sequence_name	start	stop	strand	score	p-value	q-value	matched_sequence
1	TAWAAAAATRTTAGCAAATACTTRHAHK	NC_012154.1_cp32_3	19427	19454	+	13.5636	1.14e-06	0.0216	TACCAGAAAATCAACAAGTACTTTAAAG
1	TAWAAAAATRTTAGCAAATACTTRHAHK	NC_012154.1_cp32_3	17033	17060	-	12.4545	1.91e-06	0.0216	TTTAGAAATGAAAGCAAATATTAGCCCG
1	TAWAAAAATRTTAGCAAATACTTRHAHK	NC_012154.1_cp32_3	11192	11219	+	11.4182	3.04e-06	0.0216	TAAAAATATATTATAAGAAATTTGCTCA
1	TAWAAAAATRTTAGCAAATACTTRHAHK	NC_012154.1_cp32_3	27804	27831	-	11.2848	3.23e-06	0.0216	AATAACTAAATTAACAAATTGTTACTCT
1	TAWAAAAATRTTAGCAAATACTTRHAHK	NC_012154.1_cp32_3	15	42	-	10.8848	3.85e-06	0.0216	TAGATGCATGATAGCAAAAACTAATATT
1	TAWAAAAATRTTAGCAAATACTTRHAHK	NC_012154.1_cp32_3	16036	16063	+	10.5394	4.48e-06	0.0216	TGAAAGAATATATCAAAATACTTAAAAG
1	TAWAAAAATRTTAGCAAATACTTRHAHK	NC_012154.1_cp32_3	21457	21484	-	9.49697	7.03e-06	0.0224	TTCTAAAATATTTTCATATTCTTTTATA
1	TAWAAAAATRTTAGCAAATACTTRHAHK	NC_012154.1_cp32_3	16333	16360	+	9.35152	7.47e-06	0.0224	AAACATAATATCAACATATATTTAGAGT
1	TAWAAAAATRTTAGCAAATACTTRHAHK	NC_012154.1_cp32_3	12505	12532	-	9.33333	7.53e-06	0.0224	TGATAAATCATTATTAAATACTAATTCA
1	TAWAAAAATRTTAGCAAATACTTRHAHK	NC_012154.1_cp32_3	5126	5153	+	9.09091	8.34e-06	0.0224	CACTGACATATGAACAAATATTTTTACT
1	TAWAAAAATRTTAGCAAATACTTRHAHK	NC_012154.1_cp32_3	23919	23946	-	9.03636	8.54e-06	0.0224	TTCACATTTATTAACAAATTCAAACACT
1	TAWAAAAATRTTAGCAAATACTTRHAHK	NC_012154.1_cp32_3	29490	29517	+	8.24242	1.19e-05	0.0276	AGAAATAATATAAGCCAATATTTTAGAA
1	TAWAAAAATRTTAGCAAATACTTRHAHK	NC_012154.1_cp32_3	29490	29517	-	8.13939	1.24e-05	0.0276	TTCTAAAATATTGGCTTATATTATTTCT
1	TAWAAAAATRTTAGCAAATACTTRHAHK	NC_012154.1_cp32_3	2031	2058	-	7.70303	1.48e-05	0.0306	TGCAACTTTCTTATCAAATTCTTGTTTA
1	TAWAAAAATRTTAGCAAATACTTRHAHK	NC_012154.1_cp32_3	12555	12582	-	7.44242	1.65e-05	0.0318	TTTAAAAATATAAACAATTTTTGCTTTT
1	TAWAAAAATRTTAGCAAATACTTRHAHK	NC_012154.1_cp32_3	17982	18009	-	6.98788	1.98e-05	0.0348	CTAAACAACTTTAATAAAAACTTAAAAT
1	TAWAAAAATRTTAGCAAATACTTRHAHK	NC_012154.1_cp32_3	19013	19040	-	6.81212	2.13e-05	0.0348	TAAAAAAATATTAAATTTTAATTATTAA
1	TAWAAAAATRTTAGCAAATACTTRHAHK	NC_012154.1_cp32_3	6330	6357	-	6.53333	2.38e-05	0.0348	TCTAGAATTATGATCAAATAGATGTTCT
1	TAWAAAAATRTTAGCAAATACTTRHAHK	NC_012154.1_cp32_3	20856	20883	+	6.38182	2.52e-05	0.0348	TATCAAAAGACAATAAAGTTCTTTTAAT
1	TAWAAAAATRTTAGCAAATACTTRHAHK	NC_012154.1_cp32_3	16570	16597	+	6.26667	2.64e-05	0.0348	AACAAATATATAAAGAATTTCTTAGACT
1	TAWAAAAATRTTAGCAAATACTTRHAHK	NC_012154.1_cp32_3	11978	12005	-	6.19394	2.72e-05	0.0348	TATAAAAATGTTTGAATAAATCCAATTT
1	TAWAAAAATRTTAGCAAATACTTRHAHK	NC_012154.1_cp32_3	21467	21494	-	6.06061	2.86e-05	0.0348	TTAAAAAAATTTCTAAAATATTTTCATA
1	TAWAAAAATRTTAGCAAATACTTRHAHK	NC_012154.1_cp32_3	18596	18623	-	6.0303	2.9e-05	0.0348	TATACTTATATTTATTAATACAAATTAG
1	TAWAAAAATRTTAGCAAATACTTRHAHK	NC_012154.1_cp32_3	23102	23129	+	6.0303	2.9e-05	0.0348	TATACTTATATTTATTAATACAAATTAG
1	TAWAAAAATRTTAGCAAATACTTRHAHK	NC_012154.1_cp32_3	2727	2754	-	5.8	3.17e-05	0.0348	CAAAAGGATATCATCAAGTTCTTTAACT
1	TAWAAAAATRTTAGCAAATACTTRHAHK	NC_012154.1_cp32_3	23955	23982	+	5.59394	3.44e-05	0.0348	TATAAATTTAAAAAAAGATATTTATAGT
1	TAWAAAAATRTTAGCAAATACTTRHAHK	NC_012154.1_cp32_3	8841	8868	-	5.58788	3.44e-05	0.0348	TCGAGTCGTATGAGCAAATATTCATAAT
1	TAWAAAAATRTTAGCAAATACTTRHAHK	NC_012154.1_cp32_3	3252	3279	-	5.52121	3.53e-05	0.0348	TATCAAATTAATAGAATACTCTTGTTTG
1	TAWAAAAATRTTAGCAAATACTTRHAHK	NC_012154.1_cp32_3	27247	27274	-	5.30909	3.84e-05	0.0348	TAAGAGAATTAAATCAAAAATTTGTAAA
1	TAWAAAAATRTTAGCAAATACTTRHAHK	NC_012154.1_cp32_3	19232	19259	+	5.18788	4.02e-05	0.0348	CAACAAAACATACTCTACTACTTTAATG
1	TAWAAAAATRTTAGCAAATACTTRHAHK	NC_012154.1_cp32_3	9099	9126	+	5.15152	4.08e-05	0.0348	TAAAGATATTGTAAAAAATAATTTGTCG
1	TAWAAAAATRTTAGCAAATACTTRHAHK	NC_012154.1_cp32_3	12640	12667	+	5.08485	4.18e-05	0.0348	TTTAAAACTGTTAAAAATTAATAATCTT
1	TAWAAAAATRTTAGCAAATACTTRHAHK	NC_012154.1_cp32_3	21457	21484	+	5.00606	4.31e-05	0.0348	TATAAAAGAATATGAAAATATTTTAGAA
1	TAWAAAAATRTTAGCAAATACTTRHAHK	NC_012154.1_cp32_3	23953	23980	-	5	4.32e-05	0.0348	TATAAATATCTTTTTTTAAATTTATAAT
1	TAWAAAAATRTTAGCAAATACTTRHAHK	NC_012154.1_cp32_3	572	599	-	4.98788	4.34e-05	0.0348	TACGTATATCTTTTCAAATAAATAAATA
1	TAWAAAAATRTTAGCAAATACTTRHAHK	NC_012154.1_cp32_3	1981	2008	-	4.89697	4.49e-05	0.0348	AAAAACTCCTTTAGGCAATACTTGTTCT
1	TAWAAAAATRTTAGCAAATACTTRHAHK	NC_012154.1_cp32_3	9	36	+	4.82424	4.62e-05	0.0348	GACAAAAATATTAGTTTTTGCTATCATG
1	TAWAAAAATRTTAGCAAATACTTRHAHK	NC_012154.1_cp32_3	17390	17417	-	4.61212	5.01e-05	0.0348	TCCTAAAAATTTATCAAATTCTCCGTCT
1	TAWAAAAATRTTAGCAAATACTTRHAHK	NC_012154.1_cp32_3	21911	21938	+	4.6	5.03e-05	0.0348	TAAAAAAATCAAAACAAAACCCGATAAA
1	TAWAAAAATRTTAGCAAATACTTRHAHK	NC_012154.1_cp32_3	21412	21439	+	4.59394	5.04e-05	0.0348	TAGACGAATAGCAGAAAATAATAATTTT
1	TAWAAAAATRTTAGCAAATACTTRHAHK	NC_012154.1_cp32_3	21282	21309	+	4.50909	5.21e-05	0.0348	TAAATTTATTTTTACCTATATTTTTAAT
1	TAWAAAAATRTTAGCAAATACTTRHAHK	NC_012154.1_cp32_3	2021	2048	+	4.23636	5.77e-05	0.0348	TAACAAAAATTAAACAAGAATTTGATAA
1	TAWAAAAATRTTAGCAAATACTTRHAHK	NC_012154.1_cp32_3	8081	8108	+	4.23636	5.77e-05	0.0348	TAAGAAAAGAGGATAAAATGCTTGATTT
1	TAWAAAAATRTTAGCAAATACTTRHAHK	NC_012154.1_cp32_3	22134	22161	-	4.20606	5.84e-05	0.0348	TTAAAAATTCTAATCTTATATTTTCTAT
1	TAWAAAAATRTTAGCAAATACTTRHAHK	NC_012154.1_cp32_3	21469	21496	+	4.09697	6.08e-05	0.0348	TGAAAATATTTTAGAAATTTTTTTAAAA
1	TAWAAAAATRTTAGCAAATACTTRHAHK	NC_012154.1_cp32_3	11455	11482	-	4.03636	6.22e-05	0.0348	CATAAATATCTTTGTCAATGATTTTAAG
1	TAWAAAAATRTTAGCAAATACTTRHAHK	NC_012154.1_cp32_3	13564	13591	-	3.91515	6.51e-05	0.0348	TATCAGTAATTTTTGAAATACTTTCGGT
1	TAWAAAAATRTTAGCAAATACTTRHAHK	NC_012154.1_cp32_3	19993	20020	+	3.89697	6.55e-05	0.0348	TCAAAATTTAAAGGCAAACATTTTCAAT
1	TAWAAAAATRTTAGCAAATACTTRHAHK	NC_012154.1_cp32_3	16691	16718	-	3.86061	6.64e-05	0.0348	AGAAATAAGATTATCAAATTTTATATCA
1	TAWAAAAATRTTAGCAAATACTTRHAHK	NC_012154.1_cp32_3	22448	22475	+	3.82424	6.73e-05	0.0348	AATAGATAGTTTAGAAAAAAGTTTAAAT
1	TAWAAAAATRTTAGCAAATACTTRHAHK	NC_012154.1_cp32_3	12124	12151	+	3.78788	6.82e-05	0.0348	TATCAAAAGGTGATCCCGTATTACTACT
1	TAWAAAAATRTTAGCAAATACTTRHAHK	NC_012154.1_cp32_3	22745	22772	+	3.77576	6.85e-05	0.0348	TTCTTTTATTTTAACAAATACAAATTGA
1	TAWAAAAATRTTAGCAAATACTTRHAHK	NC_012154.1_cp32_3	27480	27507	+	3.7697	6.87e-05	0.0348	TATAAAGATAGTAGAAAAACCCCCTTCA
1	TAWAAAAATRTTAGCAAATACTTRHAHK	NC_012154.1_cp32_3	4680	4707	-	3.76364	6.88e-05	0.0348	TATAAACATCTTCTCTATTATTAATAGC
1	TAWAAAAATRTTAGCAAATACTTRHAHK	NC_012154.1_cp32_3	2520	2547	-	3.69697	7.06e-05	0.0348	CCCAAATACACTAGCAAGCACTATAAAT
1	TAWAAAAATRTTAGCAAATACTTRHAHK	NC_012154.1_cp32_3	22513	22540	+	3.68485	7.09e-05	0.0348	TAGAAAAAGCTTTACAAAAAGATATATC
1	TAWAAAAATRTTAGCAAATACTTRHAHK	NC_012154.1_cp32_3	12442	12469	-	3.57576	7.38e-05	0.0348	TATACCATATTTAGCAAAAATTACTTAA
1	TAWAAAAATRTTAGCAAATACTTRHAHK	NC_012154.1_cp32_3	6472	6499	+	3.54545	7.46e-05	0.0348	TATAGTATGCTTAGCAACTTTCTACACA
1	TAWAAAAATRTTAGCAAATACTTRHAHK	NC_012154.1_cp32_3	21459	21486	+	3.52727	7.51e-05	0.0348	TAAAAGAATATGAAAATATTTTAGAAAT
1	TAWAAAAATRTTAGCAAATACTTRHAHK	NC_012154.1_cp32_3	10925	10952	+	3.49697	7.6e-05	0.0348	AATATAAAGGATAAAAAATGCTGTTACT
1	TAWAAAAATRTTAGCAAATACTTRHAHK	NC_012154.1_cp32_3	22712	22739	-	3.47273	7.67e-05	0.0348	TTAAATTATCTTGTTAAAAAATTCAAAT
1	TAWAAAAATRTTAGCAAATACTTRHAHK	NC_012154.1_cp32_3	11022	11049	-	3.46667	7.68e-05	0.0348	AATGATAATTTTAGGAATTTCTTCGGCG
1	TAWAAAAATRTTAGCAAATACTTRHAHK	NC_012154.1_cp32_3	17641	17668	+	3.4303	7.79e-05	0.0348	TGCAAATATATAATTAAATTGTCTTTCT
1	TAWAAAAATRTTAGCAAATACTTRHAHK	NC_012154.1_cp32_3	6165	6192	+	3.38788	7.91e-05	0.0348	TTTAGATATGGTATTAAATCATTTAATT
1	TAWAAAAATRTTAGCAAATACTTRHAHK	NC_012154.1_cp32_3	1576	1603	+	3.36364	7.98e-05	0.0348	AAAGCACATCTTAGCAATCATTTTAACA
1	TAWAAAAATRTTAGCAAATACTTRHAHK	NC_012154.1_cp32_3	10341	10368	+	3.30909	8.14e-05	0.0348	GAAAAAAATCGAGGAAAAAATTAATGAT
1	TAWAAAAATRTTAGCAAATACTTRHAHK	NC_012154.1_cp32_3	18672	18699	-	3.29697	8.18e-05	0.0348	GAGCAAAGTACTAGCCAAGCCTTATTTT
1	TAWAAAAATRTTAGCAAATACTTRHAHK	NC_012154.1_cp32_3	21142	21169	+	3.20606	8.46e-05	0.0348	TATAATAATCGATACAAATCCCAGTTTA
1	TAWAAAAATRTTAGCAAATACTTRHAHK	NC_012154.1_cp32_3	5519	5546	-	3.17576	8.55e-05	0.0348	GTACTTATTTTTATCAAATACTCTCTGA
1	TAWAAAAATRTTAGCAAATACTTRHAHK	NC_012154.1_cp32_3	22733	22760	-	3.1697	8.57e-05	0.0348	TGTTAAAATAAAAGAACCTATTTAAATT
1	TAWAAAAATRTTAGCAAATACTTRHAHK	NC_012154.1_cp32_3	6976	7003	-	3.12727	8.71e-05	0.0348	AATAAAAAGATCAGCGGATTTTAATGAT
1	TAWAAAAATRTTAGCAAATACTTRHAHK	NC_012154.1_cp32_3	10667	10694	+	3.06667	8.9e-05	0.0348	CATCCTTATATAAGGATATGCTTTCTTT
1	TAWAAAAATRTTAGCAAATACTTRHAHK	NC_012154.1_cp32_3	8292	8319	+	3.06061	8.92e-05	0.0348	AATGAAAATTTTAACTAAAAACAAAACT
1	TAWAAAAATRTTAGCAAATACTTRHAHK	NC_012154.1_cp32_3	6112	6139	+	3.0303	9.02e-05	0.0348	AGCCAAAATGTTATCAGAGATTACTTAT
1	TAWAAAAATRTTAGCAAATACTTRHAHK	NC_012154.1_cp32_3	17580	17607	+	3.01212	9.08e-05	0.0348	TGCAATAATGGTGGCTAATAATCTAGCA
1	TAWAAAAATRTTAGCAAATACTTRHAHK	NC_012154.1_cp32_3	11567	11594	+	2.90909	9.43e-05	0.0348	GATATGAATGCTATCTGATATTTACTAA
1	TAWAAAAATRTTAGCAAATACTTRHAHK	NC_012154.1_cp32_3	21633	21660	+	2.90303	9.45e-05	0.0348	AAAAGAAAAATTAAAAATTAATTCTAAA
1	TAWAAAAATRTTAGCAAATACTTRHAHK	NC_012154.1_cp32_3	12805	12832	-	2.87273	9.55e-05	0.0348	AATCAGAATCAAAAACAATACTCATAAA
1	TAWAAAAATRTTAGCAAATACTTRHAHK	NC_012154.1_cp32_3	10673	10700	-	2.8303	9.7e-05	0.0348	TTAAGTAAAGAAAGCATATCCTTATATA
1	TAWAAAAATRTTAGCAAATACTTRHAHK	NC_012154.1_cp32_3	16034	16061	-	2.81818	9.74e-05	0.0348	TTTAAGTATTTTGATATATTCTTTCATG
1	TAWAAAAATRTTAGCAAATACTTRHAHK	NC_012154.1_cp32_3	21007	21034	+	2.81212	9.76e-05	0.0348	CATAATAAATATAGAAAATAATCTTGAT
# FIMO (Find Individual Motif Occurrences): Version 5.5.5 compiled on Dec 6 2023 at 19:32:37
# The format of this file is described at https://meme-suite.org/meme/doc/fimo-output-format.html#tsv_results.
# fimo --oc . --verbosity 1 --bgfile --nrdb-- --thresh 1.0E-4 motifs.meme NC_012154.1_cp32_3.fa
