## Supplementary material for "Characterization and genomic analysis of the Lyme disease spirochete bacteriophage ϕBB-1": Supp data file 1: fimo_motif10_cp32-5.tsv

motif_id	motif_alt_id	sequence_name	start	stop	strand	score	p-value	q-value	matched_sequence
1	TAWAAAAATRTTAGCAAATACTTRHAHK	NC_012149.1_cp32_5	8844	8871	-	17.0061	2.12e-07	0.00605	CATCATCATATGAGCAAATATTCATAAT
1	TAWAAAAATRTTAGCAAATACTTRHAHK	NC_012149.1_cp32_5	15	42	-	13.4727	1.19e-06	0.0136	TAGATGTATGATAGCAAAAACTAATATT
1	TAWAAAAATRTTAGCAAATACTTRHAHK	NC_012149.1_cp32_5	27957	27984	-	12.4606	1.9e-06	0.0136	AATAACAAAATTAACAAATTGTTGCTCT
1	TAWAAAAATRTTAGCAAATACTTRHAHK	NC_012149.1_cp32_5	17163	17190	-	12.4545	1.91e-06	0.0136	TTTAGAAATGAAAGCAAATATTAGCCCG
1	TAWAAAAATRTTAGCAAATACTTRHAHK	NC_012149.1_cp32_5	19647	19674	+	10.6667	4.24e-06	0.0177	TACCAGAAAATCAACAAGTACTTTGAAG
1	TAWAAAAATRTTAGCAAATACTTRHAHK	NC_012149.1_cp32_5	16091	16118	+	10.5394	4.48e-06	0.0177	TGAAAGAATATATCAAAATACTTAAAAG
1	TAWAAAAATRTTAGCAAATACTTRHAHK	NC_012149.1_cp32_5	23287	23314	-	9.66061	6.55e-06	0.0177	TACAAAAATTTTACAAAAAATTAGTTGG
1	TAWAAAAATRTTAGCAAATACTTRHAHK	NC_012149.1_cp32_5	10360	10387	+	9.54545	6.88e-06	0.0177	AATAAAAATATTATCAATAATAATCTTG
1	TAWAAAAATRTTAGCAAATACTTRHAHK	NC_012149.1_cp32_5	5129	5156	+	9.46667	7.12e-06	0.0177	CACTTACATATGAACAAATATTTTTACT
1	TAWAAAAATRTTAGCAAATACTTRHAHK	NC_012149.1_cp32_5	16388	16415	+	9.35152	7.47e-06	0.0177	AAACATAATATCAACATATATTTAGAGT
1	TAWAAAAATRTTAGCAAATACTTRHAHK	NC_012149.1_cp32_5	23113	23140	-	9.31515	7.59e-06	0.0177	AATAAAAGCTTTATTAAATTCTCATATT
1	TAWAAAAATRTTAGCAAATACTTRHAHK	NC_012149.1_cp32_5	26205	26232	-	9.16364	8.09e-06	0.0177	TTACAAAAGATTATAAAACACATACAAA
1	TAWAAAAATRTTAGCAAATACTTRHAHK	NC_012149.1_cp32_5	24159	24186	-	9.03636	8.54e-06	0.0177	TTCACATTTATTAACAAATTCAAACACT
1	TAWAAAAATRTTAGCAAATACTTRHAHK	NC_012149.1_cp32_5	27621	27648	+	8.84242	9.26e-06	0.0177	AAAAAGAATCTTATAAGATATTTATTAA
1	TAWAAAAATRTTAGCAAATACTTRHAHK	NC_012149.1_cp32_5	18755	18782	+	8.78182	9.5e-06	0.0177	TTTTATAACATTTTGAATTACTTCTACT
1	TAWAAAAATRTTAGCAAATACTTRHAHK	NC_012149.1_cp32_5	11249	11276	+	8.52121	1.06e-05	0.0177	TAAAAATACACTATAAAAAATTTGCTCA
1	TAWAAAAATRTTAGCAAATACTTRHAHK	NC_012149.1_cp32_5	8295	8322	+	8.28485	1.17e-05	0.0177	AATGAAAATTTTAACTAAAAATAAAACT
1	TAWAAAAATRTTAGCAAATACTTRHAHK	NC_012149.1_cp32_5	21499	21526	+	8.26667	1.18e-05	0.0177	AAAAAAAATAGGAACAAATGCGCCTATT
1	TAWAAAAATRTTAGCAAATACTTRHAHK	NC_012149.1_cp32_5	29640	29667	+	8.24242	1.19e-05	0.0177	AGAAATAATATAAGCCAATATTTTAGAA
1	TAWAAAAATRTTAGCAAATACTTRHAHK	NC_012149.1_cp32_5	29640	29667	-	8.13939	1.24e-05	0.0177	TTCTAAAATATTGGCTTATATTATTTCT
1	TAWAAAAATRTTAGCAAATACTTRHAHK	NC_012149.1_cp32_5	27448	27475	-	7.90303	1.37e-05	0.0182	GAATTTAATTGTATCAAATAATTAAAAA
1	TAWAAAAATRTTAGCAAATACTTRHAHK	NC_012149.1_cp32_5	9136	9163	+	7.78788	1.43e-05	0.0182	AAAAAAGAACTTAGCAAACAATCTAAAT
1	TAWAAAAATRTTAGCAAATACTTRHAHK	NC_012149.1_cp32_5	2034	2061	-	7.70303	1.48e-05	0.0182	TGCAACTTTCTTATCAAATTCTTGTTTA
1	TAWAAAAATRTTAGCAAATACTTRHAHK	NC_012149.1_cp32_5	11079	11106	-	7.42424	1.66e-05	0.0182	TATTATAATTTTAGGAGTTTCTTCAATT
1	TAWAAAAATRTTAGCAAATACTTRHAHK	NC_012149.1_cp32_5	25880	25907	-	7.35152	1.71e-05	0.0182	TATTTCAAGAATACCAAAAACTAATAAA
1	TAWAAAAATRTTAGCAAATACTTRHAHK	NC_012149.1_cp32_5	19081	19108	+	7.32727	1.73e-05	0.0182	ATTATTATTTTTAGCAAATTCTAAAATA
1	TAWAAAAATRTTAGCAAATACTTRHAHK	NC_012149.1_cp32_5	26415	26442	-	7.18182	1.83e-05	0.0182	AAACAAAAACTGCACAAATAATTAAATT
1	TAWAAAAATRTTAGCAAATACTTRHAHK	NC_012149.1_cp32_5	19290	19317	-	7.12121	1.88e-05	0.0182	TTTAGATATAATAGTAAGTATTATAATG
1	TAWAAAAATRTTAGCAAATACTTRHAHK	NC_012149.1_cp32_5	19197	19224	-	7.06667	1.92e-05	0.0182	TAAATTAATATAAAAAAATTTTAATTTA
1	TAWAAAAATRTTAGCAAATACTTRHAHK	NC_012149.1_cp32_5	20258	20285	+	7.00606	1.97e-05	0.0182	ACTAAAAAAAGAAACAAATATTGAAATT
1	TAWAAAAATRTTAGCAAATACTTRHAHK	NC_012149.1_cp32_5	18340	18367	-	6.98788	1.98e-05	0.0182	CTAAACAACTTTAATAAAAACTTAAAAT
1	TAWAAAAATRTTAGCAAATACTTRHAHK	NC_012149.1_cp32_5	27706	27733	+	6.91515	2.04e-05	0.0182	AATAACAAGATTAGCTACTAGTCTTGTT
1	TAWAAAAATRTTAGCAAATACTTRHAHK	NC_012149.1_cp32_5	19231	19258	-	6.81212	2.13e-05	0.0184	TAAAAAAATATTAAATTTTAATTATTAA
1	TAWAAAAATRTTAGCAAATACTTRHAHK	NC_012149.1_cp32_5	17734	17761	+	6.69697	2.23e-05	0.0187	TGTAATAATAATAATAAATATGGAAATG
1	TAWAAAAATRTTAGCAAATACTTRHAHK	NC_012149.1_cp32_5	22603	22630	+	6.44242	2.46e-05	0.0201	TAGAAAAAGCTTTGCAAAAAGATATATC
1	TAWAAAAATRTTAGCAAATACTTRHAHK	NC_012149.1_cp32_5	12033	12060	-	6.19394	2.72e-05	0.0212	TATAAAAATGTTTGAATAAATCCAATTT
1	TAWAAAAATRTTAGCAAATACTTRHAHK	NC_012149.1_cp32_5	17632	17659	+	6.1697	2.74e-05	0.0212	TTTACCAAGGTTTACAACTTCTTAAAAT
1	TAWAAAAATRTTAGCAAATACTTRHAHK	NC_012149.1_cp32_5	27619	27646	-	5.89697	3.05e-05	0.0229	AATAAATATCTTATAAGATTCTTTTTTC
1	TAWAAAAATRTTAGCAAATACTTRHAHK	NC_012149.1_cp32_5	12318	12345	+	5.5697	3.47e-05	0.0254	TGTTAAAATTAAAGCAAACAATAAAATT
1	TAWAAAAATRTTAGCAAATACTTRHAHK	NC_012149.1_cp32_5	21078	21105	+	5.33939	3.79e-05	0.027	TATCAAAATCAAAAAAGATTCTTTTGAT
1	TAWAAAAATRTTAGCAAATACTTRHAHK	NC_012149.1_cp32_5	9102	9129	+	5.15152	4.08e-05	0.0281	TAAAGATATTGTAAAAAATAATTTGTCG
1	TAWAAAAATRTTAGCAAATACTTRHAHK	NC_012149.1_cp32_5	28637	28664	+	5.0303	4.27e-05	0.0281	ATTTATAAAGCTAACAAATTCTTCAATT
1	TAWAAAAATRTTAGCAAATACTTRHAHK	NC_012149.1_cp32_5	24193	24220	-	5	4.32e-05	0.0281	TATAAATATCTTTTTTCAAATTTATAAT
1	TAWAAAAATRTTAGCAAATACTTRHAHK	NC_012149.1_cp32_5	572	599	-	4.98788	4.34e-05	0.0281	TACGTATATCTTTTCAAATAAATAAATA
1	TAWAAAAATRTTAGCAAATACTTRHAHK	NC_012149.1_cp32_5	1984	2011	-	4.89697	4.49e-05	0.0284	AAAAACTCCTTTAGGCAATACTTGTTCT
1	TAWAAAAATRTTAGCAAATACTTRHAHK	NC_012149.1_cp32_5	24195	24222	+	4.82424	4.62e-05	0.0284	TATAAATTTGAAAAAAGATATTTATAGT
1	TAWAAAAATRTTAGCAAATACTTRHAHK	NC_012149.1_cp32_5	27368	27395	+	4.74545	4.76e-05	0.0284	TATAAAAATTAAGATAAGTACTGATAGT
1	TAWAAAAATRTTAGCAAATACTTRHAHK	NC_012149.1_cp32_5	10283	10310	+	4.73939	4.77e-05	0.0284	AATTTAAATGAAAGGAAATTCTTATGAA
1	TAWAAAAATRTTAGCAAATACTTRHAHK	NC_012149.1_cp32_5	11538	11565	-	4.26667	5.7e-05	0.0328	TTTTATTTTGTCAACAAATTCTTTTGGT
1	TAWAAAAATRTTAGCAAATACTTRHAHK	NC_012149.1_cp32_5	2024	2051	+	4.23636	5.77e-05	0.0328	TAACAAAAATTAAACAAGAATTTGATAA
1	TAWAAAAATRTTAGCAAATACTTRHAHK	NC_012149.1_cp32_5	6168	6195	+	4.19394	5.86e-05	0.0328	TTTAGATATGGTATTAAATCATTTAACT
1	TAWAAAAATRTTAGCAAATACTTRHAHK	NC_012149.1_cp32_5	24019	24046	-	4.07273	6.14e-05	0.0334	GTACATAATATTTGAAAAAATATTTACT
1	TAWAAAAATRTTAGCAAATACTTRHAHK	NC_012149.1_cp32_5	19928	19955	-	4.02424	6.25e-05	0.0334	TAGCAATTTATTTTCAACTCTTTTTATG
1	TAWAAAAATRTTAGCAAATACTTRHAHK	NC_012149.1_cp32_5	28382	28409	+	3.99394	6.32e-05	0.0334	GTAAAAAAAATAAGCAAGTTGTTAATGG
1	TAWAAAAATRTTAGCAAATACTTRHAHK	NC_012149.1_cp32_5	12764	12791	+	3.83636	6.7e-05	0.0334	TAACTTAGATTTAATAAATATTTCAACT
1	TAWAAAAATRTTAGCAAATACTTRHAHK	NC_012149.1_cp32_5	20214	20241	+	3.81212	6.76e-05	0.0334	TATCAAAATTTAAAGGAAAACATTTTCA
1	TAWAAAAATRTTAGCAAATACTTRHAHK	NC_012149.1_cp32_5	22997	23024	+	3.77576	6.85e-05	0.0334	TTCTTTTATTTTAACAAATACAAATTGA
1	TAWAAAAATRTTAGCAAATACTTRHAHK	NC_012149.1_cp32_5	27563	27590	+	3.72121	6.99e-05	0.0334	TAAACAAATTTTAAAACAAATTTTGGCT
1	TAWAAAAATRTTAGCAAATACTTRHAHK	NC_012149.1_cp32_5	6115	6142	+	3.70909	7.03e-05	0.0334	GGCCAAAATGTTATCAGAGATTACTTAT
1	TAWAAAAATRTTAGCAAATACTTRHAHK	NC_012149.1_cp32_5	2523	2550	-	3.69697	7.06e-05	0.0334	CCCAAATACACTAGCAAGCACTATAAAT
1	TAWAAAAATRTTAGCAAATACTTRHAHK	NC_012149.1_cp32_5	23992	24019	+	3.66061	7.15e-05	0.0334	TACAATAAAAATGGCAATTTTTTAAGCA
1	TAWAAAAATRTTAGCAAATACTTRHAHK	NC_012149.1_cp32_5	12497	12524	-	3.57576	7.38e-05	0.034	TATACCATATTTAGCAAAAATTACTTAA
1	TAWAAAAATRTTAGCAAATACTTRHAHK	NC_012149.1_cp32_5	17999	18026	+	3.4303	7.79e-05	0.0353	TGCAAATATATAATTAAATTGTCTTTCT
1	TAWAAAAATRTTAGCAAATACTTRHAHK	NC_012149.1_cp32_5	1579	1606	+	3.36364	7.98e-05	0.0356	AAAGCACATCTTAGCAATCATTTTAACA
1	TAWAAAAATRTTAGCAAATACTTRHAHK	NC_012149.1_cp32_5	5522	5549	-	3.17576	8.55e-05	0.037	GTACTTATTTTTATCAAATACTCTCTGA
1	TAWAAAAATRTTAGCAAATACTTRHAHK	NC_012149.1_cp32_5	22985	23012	-	3.1697	8.57e-05	0.037	TGTTAAAATAAAAGAACCTATTTAAATT
1	TAWAAAAATRTTAGCAAATACTTRHAHK	NC_012149.1_cp32_5	12753	12780	+	3.00606	9.1e-05	0.0387	TCTAAAAAACTTAACTTAGATTTAATAA
1	TAWAAAAATRTTAGCAAATACTTRHAHK	NC_012149.1_cp32_5	10718	10745	+	2.92727	9.36e-05	0.0391	CCTCACTATATAAAGAAATGCTTTCTTT
1	TAWAAAAATRTTAGCAAATACTTRHAHK	NC_012149.1_cp32_5	108	135	+	2.90303	9.45e-05	0.0391	TCAATAGAACTATACAAATACTCAATAT
1	TAWAAAAATRTTAGCAAATACTTRHAHK	NC_012149.1_cp32_5	8903	8930	-	2.85455	9.62e-05	0.0391	TAATTTAATATCAGCAAGTCTATTTACC
1	TAWAAAAATRTTAGCAAATACTTRHAHK	NC_012149.1_cp32_5	16089	16116	-	2.81818	9.74e-05	0.0391	TTTAAGTATTTTGATATATTCTTTCATG
# FIMO (Find Individual Motif Occurrences): Version 5.5.5 compiled on Dec 6 2023 at 19:32:37
# The format of this file is described at https://meme-suite.org/meme/doc/fimo-output-format.html#tsv_results.
# fimo --oc . --verbosity 1 --bgfile --nrdb-- --thresh 1.0E-4 motifs.meme NC_012149.1_cp32_5.fa
