## Supplementary material for "Characterization and genomic analysis of the Lyme disease spirochete bacteriophage ϕBB-1": Supp data file 1: fimo_motif10_cp32-10.tsv

motif_id	motif_alt_id	sequence_name	start	stop	strand	score	p-value	q-value	matched_sequence
1	TAWAAAAATRTTAGCAAATACTTRHAHK	NC_012152.1_cp32_10	19485	19512	+	13.5636	1.14e-06	0.0185	TACCAGAAAATCAACAAGTACTTTAAAG
1	TAWAAAAATRTTAGCAAATACTTRHAHK	NC_012152.1_cp32_10	11032	11059	-	12.6485	1.74e-06	0.0185	TATTATAATTTTAGGAATTTCTTCAATT
1	TAWAAAAATRTTAGCAAATACTTRHAHK	NC_012152.1_cp32_10	16974	17001	-	12.4545	1.91e-06	0.0185	TTTAGAAATGAAAGCAAATATTAGCCCG
1	TAWAAAAATRTTAGCAAATACTTRHAHK	NC_012152.1_cp32_10	11202	11229	+	11.4182	3.04e-06	0.0221	TAAAAATATATTATAAGAAATTTGCTCA
1	TAWAAAAATRTTAGCAAATACTTRHAHK	NC_012152.1_cp32_10	16043	16070	+	10.5394	4.48e-06	0.0261	TGAAAGAATATATCAAAATACTTAAAAG
1	TAWAAAAATRTTAGCAAATACTTRHAHK	NC_012152.1_cp32_10	5136	5163	+	9.46667	7.12e-06	0.0317	CACTTACATATGAACAAATATTTTTACT
1	TAWAAAAATRTTAGCAAATACTTRHAHK	NC_012152.1_cp32_10	23936	23963	-	9.03636	8.54e-06	0.0317	TTCACATTTATTAACAAATTCAAACACT
1	TAWAAAAATRTTAGCAAATACTTRHAHK	NC_012152.1_cp32_10	2731	2758	-	8.73939	9.67e-06	0.0317	TAAAAGAACATCGTCAAGTTCTTTAACT
1	TAWAAAAATRTTAGCAAATACTTRHAHK	NC_012152.1_cp32_10	10313	10340	+	8.46061	1.09e-05	0.0317	AATAAAAATATTATCAATAATAATATTG
1	TAWAAAAATRTTAGCAAATACTTRHAHK	NC_012152.1_cp32_10	8299	8326	+	8.28485	1.17e-05	0.0317	AATGAAAATTTTAACTAAAAATAAAACT
1	TAWAAAAATRTTAGCAAATACTTRHAHK	NC_012152.1_cp32_10	1038	1065	-	7.89697	1.37e-05	0.0317	TTAAAAAATCGTAATAATTACTCCTATC
1	TAWAAAAATRTTAGCAAATACTTRHAHK	NC_012152.1_cp32_10	16340	16367	+	7.78182	1.44e-05	0.0317	AAACACAATATCAACATATATTTAGAGT
1	TAWAAAAATRTTAGCAAATACTTRHAHK	NC_012152.1_cp32_10	23060	23087	-	6.87879	2.07e-05	0.0317	TACAAAAATTTTTACAAAAAAATAGTTG
1	TAWAAAAATRTTAGCAAATACTTRHAHK	NC_012152.1_cp32_10	3912	3939	-	6.80606	2.13e-05	0.0317	TACAGCTTTATTTCCAAATACTGCTACT
1	TAWAAAAATRTTAGCAAATACTTRHAHK	NC_012152.1_cp32_10	28869	28896	+	6.80606	2.13e-05	0.0317	TATGAAAAAACTTGCAACTGCTAATGAG
1	TAWAAAAATRTTAGCAAATACTTRHAHK	NC_012152.1_cp32_10	22003	22030	+	6.79394	2.14e-05	0.0317	TAAAAAAATCAAAACAAAATCCAATAAA
1	TAWAAAAATRTTAGCAAATACTTRHAHK	NC_012152.1_cp32_10	18601	18628	+	6.60606	2.31e-05	0.0317	ATAAATAACATTTTCAATTTCTTCTACT
1	TAWAAAAATRTTAGCAAATACTTRHAHK	NC_012152.1_cp32_10	28202	28229	+	6.53333	2.38e-05	0.0317	TAGCAAAATTTAATAAATTAGTTAATCG
1	TAWAAAAATRTTAGCAAATACTTRHAHK	NC_012152.1_cp32_10	15	42	-	6.47879	2.43e-05	0.0317	TAGATGTATGATAACAAAAACTAAGATT
1	TAWAAAAATRTTAGCAAATACTTRHAHK	NC_012152.1_cp32_10	19276	19303	+	6.47273	2.43e-05	0.0317	ATAAAAAATATAACCAAAAAAACATACT
1	TAWAAAAATRTTAGCAAATACTTRHAHK	NC_012152.1_cp32_10	24443	24470	-	6.46667	2.44e-05	0.0317	ACTAACATTATTTGCAAATGCTATATTG
1	TAWAAAAATRTTAGCAAATACTTRHAHK	NC_012152.1_cp32_10	22958	22985	+	6.33939	2.57e-05	0.0317	TATACATATGTATGTAAATAGCTAAAAA
1	TAWAAAAATRTTAGCAAATACTTRHAHK	NC_012152.1_cp32_10	11987	12014	-	6.19394	2.72e-05	0.0317	TATAAAAATGTTTGAATAAATCCAATTT
1	TAWAAAAATRTTAGCAAATACTTRHAHK	NC_012152.1_cp32_10	28157	28184	+	6.08485	2.84e-05	0.0317	TATAAAAACAATAAAAGATTTTTCCAAA
1	TAWAAAAATRTTAGCAAATACTTRHAHK	NC_012152.1_cp32_10	28332	28359	-	6.08485	2.84e-05	0.0317	AATAACTAAATTAACAATTTGTTACTCT
1	TAWAAAAATRTTAGCAAATACTTRHAHK	NC_012152.1_cp32_10	1913	1940	+	5.75152	3.23e-05	0.0317	TGTACAAGCGATAAGTAATACTTACAAG
1	TAWAAAAATRTTAGCAAATACTTRHAHK	NC_012152.1_cp32_10	3256	3283	-	5.52121	3.53e-05	0.0317	TATCAAATTAATAGAATACTCTTGTTTG
1	TAWAAAAATRTTAGCAAATACTTRHAHK	NC_012152.1_cp32_10	20396	20423	+	5.44242	3.64e-05	0.0317	TACAAAAATAATGATGGATATTTATAAA
1	TAWAAAAATRTTAGCAAATACTTRHAHK	NC_012152.1_cp32_10	30018	30045	-	5.21212	3.98e-05	0.0317	TTCTAAAATATTGGCTTATATTGCTTCT
1	TAWAAAAATRTTAGCAAATACTTRHAHK	NC_012152.1_cp32_10	14878	14905	-	5.18182	4.03e-05	0.0317	TATCATTATGTTTGTAAAAAATAAGAGT
1	TAWAAAAATRTTAGCAAATACTTRHAHK	NC_012152.1_cp32_10	552	579	-	5.13333	4.1e-05	0.0317	AATAAATATCTAGCAAAAAACTTTCAGT
1	TAWAAAAATRTTAGCAAATACTTRHAHK	NC_012152.1_cp32_10	12326	12353	-	5.08485	4.18e-05	0.0317	ACTAACAATATTATCTAGAATTTTTTTT
1	TAWAAAAATRTTAGCAAATACTTRHAHK	NC_012152.1_cp32_10	23970	23997	-	5	4.32e-05	0.0317	TATAAATATCTTTTTTCAAATTTATAAT
1	TAWAAAAATRTTAGCAAATACTTRHAHK	NC_012152.1_cp32_10	572	599	-	4.98788	4.34e-05	0.0317	TACGTATATCTTTTCAAATAAATAAATA
1	TAWAAAAATRTTAGCAAATACTTRHAHK	NC_012152.1_cp32_10	14562	14589	+	4.98182	4.35e-05	0.0317	TAAAGATTTTGTAGAAAAAATTTATGCT
1	TAWAAAAATRTTAGCAAATACTTRHAHK	NC_012152.1_cp32_10	19126	19153	+	4.89091	4.5e-05	0.0317	TTGCATTATAATAGTAATTATTAATAAT
1	TAWAAAAATRTTAGCAAATACTTRHAHK	NC_012152.1_cp32_10	18926	18953	+	4.85455	4.57e-05	0.0317	TAAAAATTTTTTTGCAAATTCAAAACAG
1	TAWAAAAATRTTAGCAAATACTTRHAHK	NC_012152.1_cp32_10	23972	23999	+	4.82424	4.62e-05	0.0317	TATAAATTTGAAAAAAGATATTTATAGT
1	TAWAAAAATRTTAGCAAATACTTRHAHK	NC_012152.1_cp32_10	19132	19159	-	4.81818	4.63e-05	0.0317	TTTTGAATTATTAATAATTACTATTATA
1	TAWAAAAATRTTAGCAAATACTTRHAHK	NC_012152.1_cp32_10	17569	17596	+	4.60606	5.02e-05	0.0317	TGTAATAATAATAATAAATATGGAGACG
1	TAWAAAAATRTTAGCAAATACTTRHAHK	NC_012152.1_cp32_10	17132	17159	+	4.56364	5.1e-05	0.0317	TTTGTATATCTTTGCTACTACTAAATAG
1	TAWAAAAATRTTAGCAAATACTTRHAHK	NC_012152.1_cp32_10	26406	26433	-	4.30909	5.61e-05	0.0317	TACAGTAAATTTAGAAAATTTTATTTTG
1	TAWAAAAATRTTAGCAAATACTTRHAHK	NC_012152.1_cp32_10	15129	15156	+	4.27879	5.68e-05	0.0317	GTAAACTTTTTTAGCAAAAATTACCATT
1	TAWAAAAATRTTAGCAAATACTTRHAHK	NC_012152.1_cp32_10	11491	11518	-	4.26667	5.7e-05	0.0317	TTTTATTTTGTCAACAAATTCTTTTGGT
1	TAWAAAAATRTTAGCAAATACTTRHAHK	NC_012152.1_cp32_10	19290	19317	+	4.2	5.85e-05	0.0317	CAAAAAAACATACTCTATTACTATAATG
1	TAWAAAAATRTTAGCAAATACTTRHAHK	NC_012152.1_cp32_10	6175	6202	+	4.19394	5.86e-05	0.0317	TTTAGATATGGTATTAAATCATTTAACT
1	TAWAAAAATRTTAGCAAATACTTRHAHK	NC_012152.1_cp32_10	18826	18853	-	4.1697	5.92e-05	0.0317	TGTAAAAAAGTTGGCAAAAATAGTTTTT
1	TAWAAAAATRTTAGCAAATACTTRHAHK	NC_012152.1_cp32_10	23084	23111	+	4.1697	5.92e-05	0.0317	TGTAAAAAAGTTGGCAAAAATAGTTTTT
1	TAWAAAAATRTTAGCAAATACTTRHAHK	NC_012152.1_cp32_10	19070	19097	-	4.13333	6e-05	0.0317	TAAAAAAATATTAAATTTTAATTCTTAA
1	TAWAAAAATRTTAGCAAATACTTRHAHK	NC_012152.1_cp32_10	23796	23823	-	4.07273	6.14e-05	0.0317	GTACATAATATTTGAAAAAATATTTACT
1	TAWAAAAATRTTAGCAAATACTTRHAHK	NC_012152.1_cp32_10	27605	27632	-	4.07273	6.14e-05	0.0317	TATAACAATAGTTTTTAGCACTTTTACT
1	TAWAAAAATRTTAGCAAATACTTRHAHK	NC_012152.1_cp32_10	506	533	-	4.05455	6.18e-05	0.0317	TTTCAAGATATAATCAAAGTTTTCATAT
1	TAWAAAAATRTTAGCAAATACTTRHAHK	NC_012152.1_cp32_10	11456	11483	-	4.03636	6.22e-05	0.0317	CATAAATATCTTTGTCAATGATTTTAAG
1	TAWAAAAATRTTAGCAAATACTTRHAHK	NC_012152.1_cp32_10	16698	16725	-	3.86061	6.64e-05	0.0317	AGAAATAAGATTATCAAATTTTATATCA
1	TAWAAAAATRTTAGCAAATACTTRHAHK	NC_012152.1_cp32_10	18695	18722	-	3.86061	6.64e-05	0.0317	TCAGAAAAGATATGAAAATCCTAAAAAT
1	TAWAAAAATRTTAGCAAATACTTRHAHK	NC_012152.1_cp32_10	12718	12745	+	3.83636	6.7e-05	0.0317	TAACTTAGATTTAATAAATATTTCAACT
1	TAWAAAAATRTTAGCAAATACTTRHAHK	NC_012152.1_cp32_10	22801	22828	+	3.77576	6.85e-05	0.0317	TTCTTTTATTTTAACAAATACAAATTGA
1	TAWAAAAATRTTAGCAAATACTTRHAHK	NC_012152.1_cp32_10	12326	12353	+	3.76364	6.88e-05	0.0317	AAAAAAAATTCTAGATAATATTGTTAGT
1	TAWAAAAATRTTAGCAAATACTTRHAHK	NC_012152.1_cp32_10	2026	2053	+	3.75152	6.92e-05	0.0317	TACAAAAATAAAAGAAGATTTTGATAAA
1	TAWAAAAATRTTAGCAAATACTTRHAHK	NC_012152.1_cp32_10	6122	6149	+	3.70909	7.03e-05	0.0317	GGCCAAAATGTTATCAGAGATTACTTAT
1	TAWAAAAATRTTAGCAAATACTTRHAHK	NC_012152.1_cp32_10	2024	2051	-	3.70303	7.04e-05	0.0317	TATCAAAATCTTCTTTTATTTTTGTAAT
1	TAWAAAAATRTTAGCAAATACTTRHAHK	NC_012152.1_cp32_10	23769	23796	+	3.66061	7.15e-05	0.0317	TACAATAAAAATGGCAATTTTTTAAGCA
1	TAWAAAAATRTTAGCAAATACTTRHAHK	NC_012152.1_cp32_10	22840	22867	+	3.61212	7.28e-05	0.0317	AATTAGAATATATTCAATTATTGAAAAG
1	TAWAAAAATRTTAGCAAATACTTRHAHK	NC_012152.1_cp32_10	20051	20078	+	3.59394	7.33e-05	0.0317	TCAAAATTTAAAGGAAAATATTTTCAAT
1	TAWAAAAATRTTAGCAAATACTTRHAHK	NC_012152.1_cp32_10	12451	12478	-	3.57576	7.38e-05	0.0317	TATACCATATTTAGCAAAAATTACTTAA
1	TAWAAAAATRTTAGCAAATACTTRHAHK	NC_012152.1_cp32_10	25614	25641	-	3.55152	7.45e-05	0.0317	TAAAAATTCACTAAAAATTTCTTCTAAG
1	TAWAAAAATRTTAGCAAATACTTRHAHK	NC_012152.1_cp32_10	12133	12160	+	3.50909	7.57e-05	0.0317	TATCAAAAGGTGATAACGTATTACTACT
1	TAWAAAAATRTTAGCAAATACTTRHAHK	NC_012152.1_cp32_10	10929	10956	+	3.49697	7.6e-05	0.0317	AATATAAAGGATAAAAAATGCTGTTACT
1	TAWAAAAATRTTAGCAAATACTTRHAHK	NC_012152.1_cp32_10	2524	2551	-	3.47273	7.67e-05	0.0317	CCCAAAAACACTAGCAAGCACTATAGAT
1	TAWAAAAATRTTAGCAAATACTTRHAHK	NC_012152.1_cp32_10	17841	17868	+	3.4303	7.79e-05	0.0317	TGCAAATATATAATTAAATTGTCTTTCT
1	TAWAAAAATRTTAGCAAATACTTRHAHK	NC_012152.1_cp32_10	25160	25187	-	3.42424	7.81e-05	0.0317	TTTAAAAATCTTCTCAAAAGATCAGGAT
1	TAWAAAAATRTTAGCAAATACTTRHAHK	NC_012152.1_cp32_10	8936	8963	+	3.39394	7.89e-05	0.0317	AAAAAGAATTGTATGAATTAATTTTAAG
1	TAWAAAAATRTTAGCAAATACTTRHAHK	NC_012152.1_cp32_10	12514	12541	-	3.33939	8.05e-05	0.0317	TGATAAATCGTTATTAAATACCAATTCA
1	TAWAAAAATRTTAGCAAATACTTRHAHK	NC_012152.1_cp32_10	3928	3955	+	3.32121	8.11e-05	0.0317	AATAAAGCTGTAAGTAAAAATTAATGAT
1	TAWAAAAATRTTAGCAAATACTTRHAHK	NC_012152.1_cp32_10	447	474	+	3.29697	8.18e-05	0.0317	TCCAATAATAAGAACAATTCTTTAGACG
1	TAWAAAAATRTTAGCAAATACTTRHAHK	NC_012152.1_cp32_10	5529	5556	-	3.17576	8.55e-05	0.0324	GTACTTATTTTTATCAAATACTCTCTGA
1	TAWAAAAATRTTAGCAAATACTTRHAHK	NC_012152.1_cp32_10	22789	22816	-	3.1697	8.57e-05	0.0324	TGTTAAAATAAAAGAACCTATTTAAATT
1	TAWAAAAATRTTAGCAAATACTTRHAHK	NC_012152.1_cp32_10	19754	19781	+	3.12727	8.71e-05	0.0325	AATAAATATCTTAAAACAAAATGAAATT
1	TAWAAAAATRTTAGCAAATACTTRHAHK	NC_012152.1_cp32_10	22644	22671	+	2.94545	9.3e-05	0.0343	TATTTACAAAGTGGCAAATAATAATGTA
1	TAWAAAAATRTTAGCAAATACTTRHAHK	NC_012152.1_cp32_10	8907	8934	-	2.85455	9.62e-05	0.035	TAATTTAATATCAGCAAGTCTATTTACC
1	TAWAAAAATRTTAGCAAATACTTRHAHK	NC_012152.1_cp32_10	16041	16068	-	2.81818	9.74e-05	0.035	TTTAAGTATTTTGATATATTCTTTCATG
# FIMO (Find Individual Motif Occurrences): Version 5.5.5 compiled on Dec 6 2023 at 19:32:37
# The format of this file is described at https://meme-suite.org/meme/doc/fimo-output-format.html#tsv_results.
# fimo --oc . --verbosity 1 --bgfile --nrdb-- --thresh 1.0E-4 motifs.meme NC_012152.1_cp32_10.fa
