## Supplementary material for "Characterization and genomic analysis of the Lyme disease spirochete bacteriophage ϕBB-1": Supp data file 1: fimo_motif10_cp32-13.tsv

motif_id	motif_alt_id	sequence_name	start	stop	strand	score	p-value	q-value	matched_sequence
1	TAWAAAAATRTTAGCAAATACTTRHAHK	NC_012156.1_cp32_13	19772	19799	+	13.5636	1.14e-06	0.0244	TACCAGAAAATCAACAAGTACTTTAAAG
1	TAWAAAAATRTTAGCAAATACTTRHAHK	NC_012156.1_cp32_13	11205	11232	+	11.4182	3.04e-06	0.0244	TAAAAATATATTATAAGAAATTTGCTCA
1	TAWAAAAATRTTAGCAAATACTTRHAHK	NC_012156.1_cp32_13	28130	28157	-	11.2848	3.23e-06	0.0244	AATAACTAAATTAACAAATTGTTACTCT
1	TAWAAAAATRTTAGCAAATACTTRHAHK	NC_012156.1_cp32_13	15	42	-	10.8848	3.85e-06	0.0244	TAGATGCATGATAGCAAAAACTAATATT
1	TAWAAAAATRTTAGCAAATACTTRHAHK	NC_012156.1_cp32_13	16050	16077	+	10.5394	4.48e-06	0.0244	TGAAAGAATATATCAAAATACTTAAAAG
1	TAWAAAAATRTTAGCAAATACTTRHAHK	NC_012156.1_cp32_13	5126	5153	+	9.46667	7.12e-06	0.0244	CACTTACATATGAACAAATATTTTTACT
1	TAWAAAAATRTTAGCAAATACTTRHAHK	NC_012156.1_cp32_13	16347	16374	+	9.35152	7.47e-06	0.0244	AAACATAATATCAACATATATTTAGAGT
1	TAWAAAAATRTTAGCAAATACTTRHAHK	NC_012156.1_cp32_13	12518	12545	-	9.33333	7.53e-06	0.0244	TGATAAATCATTATTAAATACTAATTCA
1	TAWAAAAATRTTAGCAAATACTTRHAHK	NC_012156.1_cp32_13	24245	24272	-	9.03636	8.54e-06	0.0244	TTCACATTTATTAACAAATTCAAACACT
1	TAWAAAAATRTTAGCAAATACTTRHAHK	NC_012156.1_cp32_13	16705	16732	-	9	8.67e-06	0.0244	AAAAATAAGATTATCAAATTTTATATCA
1	TAWAAAAATRTTAGCAAATACTTRHAHK	NC_012156.1_cp32_13	29816	29843	+	8.24242	1.19e-05	0.0255	AGAAATAATATAAGCCAATATTTTAGAA
1	TAWAAAAATRTTAGCAAATACTTRHAHK	NC_012156.1_cp32_13	29816	29843	-	8.13939	1.24e-05	0.0255	TTCTAAAATATTGGCTTATATTATTTCT
1	TAWAAAAATRTTAGCAAATACTTRHAHK	NC_012156.1_cp32_13	17068	17095	-	7.84242	1.4e-05	0.0255	TTTAGAAATGAAAGCAAATATTAGCCCC
1	TAWAAAAATRTTAGCAAATACTTRHAHK	NC_012156.1_cp32_13	22252	22279	+	7.75152	1.45e-05	0.0255	TATAAAAAGATTAAAAAATCTGATATAG
1	TAWAAAAATRTTAGCAAATACTTRHAHK	NC_012156.1_cp32_13	2031	2058	-	7.70303	1.48e-05	0.0255	TGCAACTTTCTTATCAAATTCTTGTTTA
1	TAWAAAAATRTTAGCAAATACTTRHAHK	NC_012156.1_cp32_13	17640	17667	+	7.47273	1.63e-05	0.0255	AATAATAATAATAATAAATATGGAAATG
1	TAWAAAAATRTTAGCAAATACTTRHAHK	NC_012156.1_cp32_13	12568	12595	-	7.44242	1.65e-05	0.0255	TTTAAAAATATAAACAATTTTTGCTTTT
1	TAWAAAAATRTTAGCAAATACTTRHAHK	NC_012156.1_cp32_13	18612	18639	+	7.06667	1.92e-05	0.0255	AAGAAAATTCATATCCAGTACTTGTACT
1	TAWAAAAATRTTAGCAAATACTTRHAHK	NC_012156.1_cp32_13	23371	23398	-	7.01818	1.96e-05	0.0255	TACAAAAAATTTTACAAAAAATTAGTTG
1	TAWAAAAATRTTAGCAAATACTTRHAHK	NC_012156.1_cp32_13	20380	20407	+	7.00606	1.97e-05	0.0255	ACTAAAAAAAGAAACAAATATTGAAATT
1	TAWAAAAATRTTAGCAAATACTTRHAHK	NC_012156.1_cp32_13	19359	19386	-	6.81212	2.13e-05	0.0255	TAAAAAAATATTAAATTTTAATTATTAA
1	TAWAAAAATRTTAGCAAATACTTRHAHK	NC_012156.1_cp32_13	3902	3929	-	6.80606	2.13e-05	0.0255	TACAGCTTTATTTCCAAATACTGCTACT
1	TAWAAAAATRTTAGCAAATACTTRHAHK	NC_012156.1_cp32_13	23196	23223	-	6.66061	2.26e-05	0.0255	AATAAAAGCTTTATTAAATTCTCATGTT
1	TAWAAAAATRTTAGCAAATACTTRHAHK	NC_012156.1_cp32_13	6330	6357	-	6.53333	2.38e-05	0.0255	TCTAGAATTATGATCAAATAGATGTTCT
1	TAWAAAAATRTTAGCAAATACTTRHAHK	NC_012156.1_cp32_13	19563	19590	+	6.47273	2.43e-05	0.0255	ATAAAAAATATAACCAAAAAAACATACT
1	TAWAAAAATRTTAGCAAATACTTRHAHK	NC_012156.1_cp32_13	24752	24779	-	6.46667	2.44e-05	0.0255	ACTAACACTATTTGCAAATGCTATATTG
1	TAWAAAAATRTTAGCAAATACTTRHAHK	NC_012156.1_cp32_13	22719	22746	+	6.44242	2.46e-05	0.0255	TAGAAAAAGCTTTGCAAAAAGATATATC
1	TAWAAAAATRTTAGCAAATACTTRHAHK	NC_012156.1_cp32_13	16584	16611	+	6.26667	2.64e-05	0.0255	AACAAATATATAAAGAATTTCTTAGACT
1	TAWAAAAATRTTAGCAAATACTTRHAHK	NC_012156.1_cp32_13	10102	10129	-	6.21818	2.69e-05	0.0255	AATAATTAAGATTAAAAATACTTTTAAT
1	TAWAAAAATRTTAGCAAATACTTRHAHK	NC_012156.1_cp32_13	11991	12018	-	6.19394	2.72e-05	0.0255	TATAAAAATGTTTGAATAAATCCAATTT
1	TAWAAAAATRTTAGCAAATACTTRHAHK	NC_012156.1_cp32_13	18927	18954	-	6.0303	2.9e-05	0.0255	TATACTTATATTTATTAATACATATTAA
1	TAWAAAAATRTTAGCAAATACTTRHAHK	NC_012156.1_cp32_13	23427	23454	+	6.0303	2.9e-05	0.0255	TATACTTATATTTATTAATACATATTAA
1	TAWAAAAATRTTAGCAAATACTTRHAHK	NC_012156.1_cp32_13	26136	26163	+	5.93333	3.01e-05	0.0255	AATTTATATTGTACCAAAAACTAAAAAT
1	TAWAAAAATRTTAGCAAATACTTRHAHK	NC_012156.1_cp32_13	14565	14592	+	5.86667	3.09e-05	0.0255	TACAAGTTTTGTAGAAAAAATTTACAAT
1	TAWAAAAATRTTAGCAAATACTTRHAHK	NC_012156.1_cp32_13	2727	2754	-	5.8	3.17e-05	0.0255	CAAAAGGATATCATCAAGTTCTTTAACT
1	TAWAAAAATRTTAGCAAATACTTRHAHK	NC_012156.1_cp32_13	8841	8868	-	5.58788	3.44e-05	0.0269	TCGAGTCGTATGAGCAAATATTCATAAT
1	TAWAAAAATRTTAGCAAATACTTRHAHK	NC_012156.1_cp32_13	3252	3279	-	5.52121	3.53e-05	0.0269	TATCAAATTAATAGAATACTCTTGTTTG
1	TAWAAAAATRTTAGCAAATACTTRHAHK	NC_012156.1_cp32_13	20683	20710	+	5.44242	3.64e-05	0.027	TACAAAAATAATGATGGATATTTATAAA
1	TAWAAAAATRTTAGCAAATACTTRHAHK	NC_012156.1_cp32_13	27573	27600	-	5.30909	3.84e-05	0.027	TAAGAGAATTAAATCAAAAATTTGTAAA
1	TAWAAAAATRTTAGCAAATACTTRHAHK	NC_012156.1_cp32_13	18983	19010	+	5.29091	3.86e-05	0.027	TACAAAAAATTTTACAAAAAAAAATAAG
1	TAWAAAAATRTTAGCAAATACTTRHAHK	NC_012156.1_cp32_13	9099	9126	+	5.15152	4.08e-05	0.027	TAAAGATATTGTAAAAAATAATTTGTCG
1	TAWAAAAATRTTAGCAAATACTTRHAHK	NC_012156.1_cp32_13	12653	12680	+	5.08485	4.18e-05	0.027	TTTAAAACTGTTAAAAATTAATAATCTT
1	TAWAAAAATRTTAGCAAATACTTRHAHK	NC_012156.1_cp32_13	24279	24306	-	5	4.32e-05	0.027	TATAAATATCTTTTTTCAAATTTATAAT
1	TAWAAAAATRTTAGCAAATACTTRHAHK	NC_012156.1_cp32_13	572	599	-	4.98788	4.34e-05	0.027	TACGTATATCTTTTCAAATAAATAAATA
1	TAWAAAAATRTTAGCAAATACTTRHAHK	NC_012156.1_cp32_13	1981	2008	-	4.89697	4.49e-05	0.027	AAAAACTCCTTTAGGCAATACTTGTTCT
1	TAWAAAAATRTTAGCAAATACTTRHAHK	NC_012156.1_cp32_13	19136	19163	+	4.85455	4.57e-05	0.027	TAAAAAAATCTATGTAAAAAATTAGGGT
1	TAWAAAAATRTTAGCAAATACTTRHAHK	NC_012156.1_cp32_13	9	36	+	4.82424	4.62e-05	0.027	GACAAAAATATTAGTTTTTGCTATCATG
1	TAWAAAAATRTTAGCAAATACTTRHAHK	NC_012156.1_cp32_13	24281	24308	+	4.82424	4.62e-05	0.027	TATAAATTTGAAAAAAGATATTTATAGT
1	TAWAAAAATRTTAGCAAATACTTRHAHK	NC_012156.1_cp32_13	22077	22104	+	4.74545	4.76e-05	0.027	TAAAATAAGGATAAAAAAACTTTATGAG
1	TAWAAAAATRTTAGCAAATACTTRHAHK	NC_012156.1_cp32_13	21856	21883	-	4.73333	4.78e-05	0.027	TCAAAGTACGTTAGCATACTTTTATTAT
1	TAWAAAAATRTTAGCAAATACTTRHAHK	NC_012156.1_cp32_13	17227	17254	+	4.56364	5.1e-05	0.0282	TTTGTATATCTTTGCTACTACTAAATAG
1	TAWAAAAATRTTAGCAAATACTTRHAHK	NC_012156.1_cp32_13	23080	23107	+	4.44242	5.34e-05	0.029	TTCTTTTATTTTAACAAATACAAAATAA
1	TAWAAAAATRTTAGCAAATACTTRHAHK	NC_012156.1_cp32_13	2021	2048	+	4.23636	5.77e-05	0.0292	TAACAAAAATTAAACAAGAATTTGATAA
1	TAWAAAAATRTTAGCAAATACTTRHAHK	NC_012156.1_cp32_13	8081	8108	+	4.23636	5.77e-05	0.0292	TAAGAAAAGAGGATAAAATGCTTGATTT
1	TAWAAAAATRTTAGCAAATACTTRHAHK	NC_012156.1_cp32_13	19577	19604	+	4.2	5.85e-05	0.0292	CAAAAAAACATACTCTATTACTATAATG
1	TAWAAAAATRTTAGCAAATACTTRHAHK	NC_012156.1_cp32_13	18959	18986	-	4.1697	5.92e-05	0.0292	TGTAAAAAAGTTGGCAAAAATAGTTTTT
1	TAWAAAAATRTTAGCAAATACTTRHAHK	NC_012156.1_cp32_13	23395	23422	+	4.1697	5.92e-05	0.0292	TGTAAAAAAGTTGGCAAAAATAGTTTTT
1	TAWAAAAATRTTAGCAAATACTTRHAHK	NC_012156.1_cp32_13	18730	18757	+	4.08485	6.11e-05	0.0292	TTTAATAACATTTTTAATTTCTCTAACT
1	TAWAAAAATRTTAGCAAATACTTRHAHK	NC_012156.1_cp32_13	24105	24132	-	4.07273	6.14e-05	0.0292	GTACATAATATTTGAAAAAATATTTACT
1	TAWAAAAATRTTAGCAAATACTTRHAHK	NC_012156.1_cp32_13	11468	11495	-	4.03636	6.22e-05	0.0292	CATAAATATCTTTGTCAATGATTTTAAG
1	TAWAAAAATRTTAGCAAATACTTRHAHK	NC_012156.1_cp32_13	3918	3945	+	3.99394	6.32e-05	0.0292	AATAAAGCTGTAAGTAAAAATTAATAAA
1	TAWAAAAATRTTAGCAAATACTTRHAHK	NC_012156.1_cp32_13	13577	13604	-	3.91515	6.51e-05	0.0296	TATCAGTAATTTTTGAAATACTTTCGGT
1	TAWAAAAATRTTAGCAAATACTTRHAHK	NC_012156.1_cp32_13	12137	12164	+	3.78788	6.82e-05	0.0297	TATCAAAAGGTGATCCCGTATTACTACT
1	TAWAAAAATRTTAGCAAATACTTRHAHK	NC_012156.1_cp32_13	15128	15155	+	3.78788	6.82e-05	0.0297	TATGAACTTTTTAGCAAAAATTGAGGTT
1	TAWAAAAATRTTAGCAAATACTTRHAHK	NC_012156.1_cp32_13	27806	27833	+	3.7697	6.87e-05	0.0297	TATAAAGATAGTAGAAAAACCCCCTTCA
1	TAWAAAAATRTTAGCAAATACTTRHAHK	NC_012156.1_cp32_13	19186	19213	+	3.70909	7.03e-05	0.0297	ACTAAAAAACTTAGCTAAACCCTATTTT
1	TAWAAAAATRTTAGCAAATACTTRHAHK	NC_012156.1_cp32_13	2520	2547	-	3.69697	7.06e-05	0.0297	CCCAAATACACTAGCAAGCACTATAAAT
1	TAWAAAAATRTTAGCAAATACTTRHAHK	NC_012156.1_cp32_13	24078	24105	+	3.66061	7.15e-05	0.0297	TACAATAAAAATGGCAATTTTTTAAGCA
1	TAWAAAAATRTTAGCAAATACTTRHAHK	NC_012156.1_cp32_13	12455	12482	-	3.57576	7.38e-05	0.0297	TATACCATATTTAGCAAAAATTACTTAA
1	TAWAAAAATRTTAGCAAATACTTRHAHK	NC_012156.1_cp32_13	6472	6499	+	3.54545	7.46e-05	0.0297	TATAGTATGCTTAGCAACTTTCTACACA
1	TAWAAAAATRTTAGCAAATACTTRHAHK	NC_012156.1_cp32_13	10938	10965	+	3.49697	7.6e-05	0.0297	AATATAAAGGATAAAAAATGCTGTTACT
1	TAWAAAAATRTTAGCAAATACTTRHAHK	NC_012156.1_cp32_13	23047	23074	-	3.47273	7.67e-05	0.0297	TTAAATTATCTTGTTAAAAAATTCAAAT
1	TAWAAAAATRTTAGCAAATACTTRHAHK	NC_012156.1_cp32_13	11035	11062	-	3.46667	7.68e-05	0.0297	AATGATAATTTTAGGAATTTCTTCGGCG
1	TAWAAAAATRTTAGCAAATACTTRHAHK	NC_012156.1_cp32_13	6165	6192	+	3.38788	7.91e-05	0.03	TTTAGATATGGTATTAAATCATTTAATT
1	TAWAAAAATRTTAGCAAATACTTRHAHK	NC_012156.1_cp32_13	1576	1603	+	3.36364	7.98e-05	0.03	AAAGCACATCTTAGCAATCATTTTAACA
1	TAWAAAAATRTTAGCAAATACTTRHAHK	NC_012156.1_cp32_13	5519	5546	-	3.17576	8.55e-05	0.031	GTACTTATTTTTATCAAATACTCTCTGA
1	TAWAAAAATRTTAGCAAATACTTRHAHK	NC_012156.1_cp32_13	23068	23095	-	3.1697	8.57e-05	0.031	TGTTAAAATAAAAGAACCTATTTAAATT
1	TAWAAAAATRTTAGCAAATACTTRHAHK	NC_012156.1_cp32_13	6976	7003	-	3.12727	8.71e-05	0.031	AATAAAAAGATCAGCGGATTTTAATGAT
1	TAWAAAAATRTTAGCAAATACTTRHAHK	NC_012156.1_cp32_13	20041	20068	+	3.12727	8.71e-05	0.031	AATAAATATCTTAAAACAAAATGAAATT
1	TAWAAAAATRTTAGCAAATACTTRHAHK	NC_012156.1_cp32_13	10680	10707	+	3.06667	8.9e-05	0.031	CATCCTTATATAAGGATATGCTTTCTTT
1	TAWAAAAATRTTAGCAAATACTTRHAHK	NC_012156.1_cp32_13	8292	8319	+	3.06061	8.92e-05	0.031	AATGAAAATTTTAACTAAAAACAAAACT
1	TAWAAAAATRTTAGCAAATACTTRHAHK	NC_012156.1_cp32_13	6112	6139	+	3.0303	9.02e-05	0.031	AGCCAAAATGTTATCAGAGATTACTTAT
1	TAWAAAAATRTTAGCAAATACTTRHAHK	NC_012156.1_cp32_13	11580	11607	+	2.90909	9.43e-05	0.0316	GATATGAATGCTATCTGATATTTACTAA
1	TAWAAAAATRTTAGCAAATACTTRHAHK	NC_012156.1_cp32_13	12818	12845	-	2.87273	9.55e-05	0.0316	AATCAGAATCAAAAACAATACTCATAAA
1	TAWAAAAATRTTAGCAAATACTTRHAHK	NC_012156.1_cp32_13	21328	21355	+	2.84848	9.64e-05	0.0316	AAGAATGATTTAAATAAATATTTAAATA
1	TAWAAAAATRTTAGCAAATACTTRHAHK	NC_012156.1_cp32_13	10686	10713	-	2.8303	9.7e-05	0.0316	TTAAGTAAAGAAAGCATATCCTTATATA
1	TAWAAAAATRTTAGCAAATACTTRHAHK	NC_012156.1_cp32_13	16048	16075	-	2.81818	9.74e-05	0.0316	TTTAAGTATTTTGATATATTCTTTCATG
# FIMO (Find Individual Motif Occurrences): Version 5.5.5 compiled on Dec 6 2023 at 19:32:37
# The format of this file is described at https://meme-suite.org/meme/doc/fimo-output-format.html#tsv_results.
# fimo --oc . --verbosity 1 --bgfile --nrdb-- --thresh 1.0E-4 motifs.meme NC_012156.1_cp32_13.fa
