## Supplementary material for "Characterization and genomic analysis of the Lyme disease spirochete bacteriophage ϕBB-1": Supp data file 1: fimo_motif10_lp17.tsv

motif_id	motif_alt_id	sequence_name	start	stop	strand	score	p-value	q-value	matched_sequence
1	TAWAAAAATRTTAGCAAATACTTRHAHK	lp17_DRF_h_h	15464	15491	+	15.4182	4.69e-07	0.0056	AAACAAAATGTTAGCAAATCTAAATTTG
1	TAWAAAAATRTTAGCAAATACTTRHAHK	lp17_DRF_h_h	17572	17599	-	13.6788	1.08e-06	0.0056	TTTAAAAACACTCTCAAATATTAAAATT
1	TAWAAAAATRTTAGCAAATACTTRHAHK	lp17_DRF_h_h	9091	9118	+	12.2545	2.09e-06	0.0056	CCAAAATATATTAGAAGATTCTTATAAT
1	TAWAAAAATRTTAGCAAATACTTRHAHK	lp17_DRF_h_h	17976	18003	+	12.0364	2.31e-06	0.0056	TTATAAAATATTTTCAAATTTTTTCTTT
1	TAWAAAAATRTTAGCAAATACTTRHAHK	lp17_DRF_h_h	13546	13573	+	11.6727	2.72e-06	0.0056	TTAAAAAAAATAAGCAAAATCTTATTAC
1	TAWAAAAATRTTAGCAAATACTTRHAHK	lp17_DRF_h_h	10021	10048	+	11.6364	2.76e-06	0.0056	TAAAAAAATAGTATCTGATTTTTCTAAG
1	TAWAAAAATRTTAGCAAATACTTRHAHK	lp17_DRF_h_h	10225	10252	+	11	3.66e-06	0.00637	TGTAAATATGTTGGTAAAAATTCACAAA
1	TAWAAAAATRTTAGCAAATACTTRHAHK	lp17_DRF_h_h	8819	8846	+	9.7697	6.25e-06	0.00866	GATAAAATTGAAAAAAAATACTTAAACC
1	TAWAAAAATRTTAGCAAATACTTRHAHK	lp17_DRF_h_h	7441	7468	-	9.49697	7.03e-06	0.00866	TGAAAAGATAATAACAGATACTAGATTT
1	TAWAAAAATRTTAGCAAATACTTRHAHK	lp17_DRF_h_h	14657	14684	+	9.45455	7.15e-06	0.00866	TTAATATATGATATAAAATAATTAAAAG
1	TAWAAAAATRTTAGCAAATACTTRHAHK	lp17_DRF_h_h	4493	4520	-	9.16364	8.09e-06	0.00866	TGCATATATGATAGTAAAAACTAATATT
1	TAWAAAAATRTTAGCAAATACTTRHAHK	lp17_DRF_h_h	9858	9885	+	8.90303	9.03e-06	0.00866	TATTATTTTTAAATCAAATACTCTTAAT
1	TAWAAAAATRTTAGCAAATACTTRHAHK	lp17_DRF_h_h	15178	15205	-	8.59394	1.03e-05	0.00866	CTATAAGATTTTAACAAAGACTCAAACT
1	TAWAAAAATRTTAGCAAATACTTRHAHK	lp17_DRF_h_h	13771	13798	+	8.12727	1.25e-05	0.00866	GAAAATAAACTTAAAGAATACTAAAAAA
1	TAWAAAAATRTTAGCAAATACTTRHAHK	lp17_DRF_h_h	132	159	+	8.04242	1.29e-05	0.00866	TACAATATTATTTAGAAATAATAGTTAG
1	TAWAAAAATRTTAGCAAATACTTRHAHK	lp17_DRF_h_h	5435	5462	-	7.99394	1.32e-05	0.00866	TTAAATATTGGAGGCAAATTCTAATAAT
1	TAWAAAAATRTTAGCAAATACTTRHAHK	lp17_DRF_h_h	5814	5841	+	7.99394	1.32e-05	0.00866	TTAAATATTGGAGGCAAATTCTAATAAT
1	TAWAAAAATRTTAGCAAATACTTRHAHK	lp17_DRF_h_h	7077	7104	+	7.86667	1.39e-05	0.00866	TATATCCTTTTTAACAAATAATTACTTA
1	TAWAAAAATRTTAGCAAATACTTRHAHK	lp17_DRF_h_h	12201	12228	-	7.45455	1.64e-05	0.00866	TTTATTATTATTAAATAATATTTACAAA
1	TAWAAAAATRTTAGCAAATACTTRHAHK	lp17_DRF_h_h	16589	16616	+	7.44242	1.65e-05	0.00866	AATAATAAAGTTATTAAAAATTTAGTAG
1	TAWAAAAATRTTAGCAAATACTTRHAHK	lp17_DRF_h_h	4487	4514	+	7.38788	1.69e-05	0.00866	GACAAAAATATTAGTTTTTACTATCATA
1	TAWAAAAATRTTAGCAAATACTTRHAHK	lp17_DRF_h_h	12935	12962	+	7.34545	1.72e-05	0.00866	TATATTAATATAATATAATACTATGTAT
1	TAWAAAAATRTTAGCAAATACTTRHAHK	lp17_DRF_h_h	7736	7763	+	7.21818	1.81e-05	0.00866	TATATTTATTTTAAAAAAAATTCTCAAA
1	TAWAAAAATRTTAGCAAATACTTRHAHK	lp17_DRF_h_h	12929	12956	+	7.20606	1.82e-05	0.00866	TAAAAATATATTAATATAATATAATACT
1	TAWAAAAATRTTAGCAAATACTTRHAHK	lp17_DRF_h_h	17582	17609	-	7.2	1.82e-05	0.00866	TAAAAAGACATTTAAAAACACTCTCAAA
1	TAWAAAAATRTTAGCAAATACTTRHAHK	lp17_DRF_h_h	6188	6215	+	6.88485	2.07e-05	0.00866	TCTCTAAAAATCAACAAAAACTACTTTT
1	TAWAAAAATRTTAGCAAATACTTRHAHK	lp17_DRF_h_h	14594	14621	+	6.85455	2.09e-05	0.00866	TTAATATATGATATAAAATAATTAATAT
1	TAWAAAAATRTTAGCAAATACTTRHAHK	lp17_DRF_h_h	14615	14642	+	6.85455	2.09e-05	0.00866	TTAATATATGATATAAAATAATTAATAT
1	TAWAAAAATRTTAGCAAATACTTRHAHK	lp17_DRF_h_h	14636	14663	+	6.85455	2.09e-05	0.00866	TTAATATATGATATAAAATAATTAATAT
1	TAWAAAAATRTTAGCAAATACTTRHAHK	lp17_DRF_h_h	9580	9607	+	6.78788	2.15e-05	0.00866	TCTCATAACATTAGAAGAAATTATAAAG
1	TAWAAAAATRTTAGCAAATACTTRHAHK	lp17_DRF_h_h	15585	15612	-	6.69697	2.23e-05	0.00866	GAATAAAATTCAATCCAATATTCATATT
1	TAWAAAAATRTTAGCAAATACTTRHAHK	lp17_DRF_h_h	11285	11312	+	6.64242	2.28e-05	0.00866	TATAATAAAATTAGTCCAAATTTATATC
1	TAWAAAAATRTTAGCAAATACTTRHAHK	lp17_DRF_h_h	4330	4357	-	6.38182	2.52e-05	0.00931	GATATAAATATTATAAAATACAGAGGAA
1	TAWAAAAATRTTAGCAAATACTTRHAHK	lp17_DRF_h_h	13835	13862	+	6.18182	2.73e-05	0.00963	TAAATCTATATTAAGAATTACTAAGTTA
1	TAWAAAAATRTTAGCAAATACTTRHAHK	lp17_DRF_h_h	1150	1177	+	6.14545	2.77e-05	0.00963	TGTCTATACATTACAAGATATTTAAACG
1	TAWAAAAATRTTAGCAAATACTTRHAHK	lp17_DRF_h_h	4934	4961	-	6	2.93e-05	0.00968	CACAATAACTTTAAAAAATACAAACTCA
1	TAWAAAAATRTTAGCAAATACTTRHAHK	lp17_DRF_h_h	12201	12228	+	5.98788	2.95e-05	0.00968	TTTGTAAATATTATTTAATAATAATAAA
1	TAWAAAAATRTTAGCAAATACTTRHAHK	lp17_DRF_h_h	1662	1689	-	5.92121	3.02e-05	0.00968	TAAAACAATATCTGAAAAAGCTTTATTT
1	TAWAAAAATRTTAGCAAATACTTRHAHK	lp17_DRF_h_h	10341	10368	+	5.77576	3.2e-05	0.00968	TAGAAAAATATAAAGAAGAATATAAAAT
1	TAWAAAAATRTTAGCAAATACTTRHAHK	lp17_DRF_h_h	16249	16276	+	5.72727	3.26e-05	0.00968	CAAAAAAATTTTTAAAAGTATTTAGATT
1	TAWAAAAATRTTAGCAAATACTTRHAHK	lp17_DRF_h_h	7030	7057	+	5.70303	3.29e-05	0.00968	TAATAAACTAATATCAAAAACCTTGTTT
1	TAWAAAAATRTTAGCAAATACTTRHAHK	lp17_DRF_h_h	15772	15799	+	5.64242	3.37e-05	0.00968	TATGAATTTGTTAGTAAATGGATTTATT
1	TAWAAAAATRTTAGCAAATACTTRHAHK	lp17_DRF_h_h	1494	1521	+	5.59394	3.44e-05	0.00968	CAACCTAATGTTATTAGATATTCCTAAT
1	TAWAAAAATRTTAGCAAATACTTRHAHK	lp17_DRF_h_h	10213	10240	-	5.48485	3.58e-05	0.00968	TACCAACATATTTACAATAAATTCTTTG
1	TAWAAAAATRTTAGCAAATACTTRHAHK	lp17_DRF_h_h	10489	10516	+	5.47273	3.6e-05	0.00968	TAAAAAAACGTTTTTAAATAAAAATTTA
1	TAWAAAAATRTTAGCAAATACTTRHAHK	lp17_DRF_h_h	6467	6494	+	5.35152	3.77e-05	0.00968	TGTAAAAACCTTAAACCATATTTCTACA
1	TAWAAAAATRTTAGCAAATACTTRHAHK	lp17_DRF_h_h	9992	10019	+	5.32727	3.81e-05	0.00968	AATAAAGAAATAAAAGAATATTTAAAAG
1	TAWAAAAATRTTAGCAAATACTTRHAHK	lp17_DRF_h_h	17976	18003	-	5.32121	3.82e-05	0.00968	AAAGAAAAAATTTGAAAATATTTTATAA
1	TAWAAAAATRTTAGCAAATACTTRHAHK	lp17_DRF_h_h	5636	5663	-	5.11515	4.13e-05	0.0103	TTTAAAAATACATGGTAATACTCAATTA
1	TAWAAAAATRTTAGCAAATACTTRHAHK	lp17_DRF_h_h	13563	13590	-	5.04242	4.25e-05	0.0103	TATATTTATTTGAACAAGTAATAAGATT
1	TAWAAAAATRTTAGCAAATACTTRHAHK	lp17_DRF_h_h	13303	13330	+	4.98182	4.35e-05	0.0104	TTAAATATTGTAAGTAAATTCTGGTGAT
1	TAWAAAAATRTTAGCAAATACTTRHAHK	lp17_DRF_h_h	5360	5387	+	4.82424	4.62e-05	0.0104	TTAAAATTGCATAGCAAATTCTTTATGT
1	TAWAAAAATRTTAGCAAATACTTRHAHK	lp17_DRF_h_h	9538	9565	+	4.8	4.66e-05	0.0104	GATAATAAAAATAAAAAATAATGTCAAT
1	TAWAAAAATRTTAGCAAATACTTRHAHK	lp17_DRF_h_h	11908	11935	-	4.79394	4.67e-05	0.0104	AAAGATTATAGAAACAAATCCTCGATTT
1	TAWAAAAATRTTAGCAAATACTTRHAHK	lp17_DRF_h_h	17932	17959	-	4.7697	4.72e-05	0.0104	AGTAACAAACCTAACAAATATTTTCTCA
1	TAWAAAAATRTTAGCAAATACTTRHAHK	lp17_DRF_h_h	930	957	-	4.42424	5.38e-05	0.0115	TTTATTAATATTAAGCAATATGTTAAAA
1	TAWAAAAATRTTAGCAAATACTTRHAHK	lp17_DRF_h_h	7509	7536	-	4.32727	5.58e-05	0.0115	TTGAAAAATAAAAGAGAATATTTTATTT
1	TAWAAAAATRTTAGCAAATACTTRHAHK	lp17_DRF_h_h	1193	1220	+	4.27879	5.68e-05	0.0115	TAATAAAATGTTAAGAAAAAACAGATGG
1	TAWAAAAATRTTAGCAAATACTTRHAHK	lp17_DRF_h_h	5244	5271	+	4.26667	5.7e-05	0.0115	AATAATAATATTACTAATGATATATTCT
1	TAWAAAAATRTTAGCAAATACTTRHAHK	lp17_DRF_h_h	13790	13817	+	4.22424	5.8e-05	0.0115	ACTAAAAAAATTATCAAAAAAACAAAAA
1	TAWAAAAATRTTAGCAAATACTTRHAHK	lp17_DRF_h_h	13953	13980	-	4.18788	5.88e-05	0.0115	TACCCAAACATTCACATATCTTTAATTA
1	TAWAAAAATRTTAGCAAATACTTRHAHK	lp17_DRF_h_h	8452	8479	+	4.10909	6.05e-05	0.0115	AAAAATCAGCTATTCAAATATTAAAACT
1	TAWAAAAATRTTAGCAAATACTTRHAHK	lp17_DRF_h_h	10390	10417	+	4.10909	6.05e-05	0.0115	TATAAAAGAGTTTAAAAATAAGTATAGT
1	TAWAAAAATRTTAGCAAATACTTRHAHK	lp17_DRF_h_h	11468	11495	+	4.06061	6.16e-05	0.0115	TATCATTCTTTTAACTAAAAATTGAAAA
1	TAWAAAAATRTTAGCAAATACTTRHAHK	lp17_DRF_h_h	5567	5594	+	4.04848	6.19e-05	0.0115	GTAAATATTGATAATAAATTCTTTTAAT
1	TAWAAAAATRTTAGCAAATACTTRHAHK	lp17_DRF_h_h	9024	9051	+	4.0303	6.23e-05	0.0115	TAAAATGAAATTATGAGGTATTTATGTT
1	TAWAAAAATRTTAGCAAATACTTRHAHK	lp17_DRF_h_h	12925	12952	-	3.95152	6.42e-05	0.0115	TTATATTATATTAATATATTTTTAAAGG
1	TAWAAAAATRTTAGCAAATACTTRHAHK	lp17_DRF_h_h	16719	16746	-	3.94545	6.43e-05	0.0115	AAAAACAATCATTCTAAATATTTATAAA
1	TAWAAAAATRTTAGCAAATACTTRHAHK	lp17_DRF_h_h	10577	10604	-	3.80606	6.78e-05	0.0115	TACTATTAGAAAAAAGAATACTTATTCT
1	TAWAAAAATRTTAGCAAATACTTRHAHK	lp17_DRF_h_h	2004	2031	-	3.78182	6.84e-05	0.0115	CAAAAAAATTTAAATAAAAAATAGCTAG
1	TAWAAAAATRTTAGCAAATACTTRHAHK	lp17_DRF_h_h	8586	8613	+	3.75152	6.92e-05	0.0115	TAACAAATTCAAATCAAATAAAAACTAT
1	TAWAAAAATRTTAGCAAATACTTRHAHK	lp17_DRF_h_h	188	215	-	3.72121	6.99e-05	0.0115	AAAAAAAATATTAAGAATTGTTACAACC
1	TAWAAAAATRTTAGCAAATACTTRHAHK	lp17_DRF_h_h	16752	16779	-	3.67879	7.11e-05	0.0115	AAAAAAAATAATAAAAAAGAGTCGTGAA
1	TAWAAAAATRTTAGCAAATACTTRHAHK	lp17_DRF_h_h	6956	6983	-	3.67273	7.12e-05	0.0115	TTTTGAAAAATTAATAAATTCTAGTATC
1	TAWAAAAATRTTAGCAAATACTTRHAHK	lp17_DRF_h_h	14208	14235	+	3.67273	7.12e-05	0.0115	TAAAGAAATAAAAGCTAAGACAGGAATT
1	TAWAAAAATRTTAGCAAATACTTRHAHK	lp17_DRF_h_h	1812	1839	-	3.60606	7.3e-05	0.0115	AATAAAAAAATTAAGAACTTATTATCAG
1	TAWAAAAATRTTAGCAAATACTTRHAHK	lp17_DRF_h_h	6867	6894	+	3.58182	7.37e-05	0.0115	GATAAAAATTTAAAAACAATCTTAATTT
1	TAWAAAAATRTTAGCAAATACTTRHAHK	lp17_DRF_h_h	8200	8227	-	3.58182	7.37e-05	0.0115	TACCATCATGTCATAAACTATTTTTAGT
1	TAWAAAAATRTTAGCAAATACTTRHAHK	lp17_DRF_h_h	9200	9227	+	3.53939	7.48e-05	0.0115	TTAGAAGATTTTTGCACATATTTTCTAA
1	TAWAAAAATRTTAGCAAATACTTRHAHK	lp17_DRF_h_h	10550	10577	+	3.41818	7.82e-05	0.0118	AATAAAAAGATTATTAATAACGAAAAAA
1	TAWAAAAATRTTAGCAAATACTTRHAHK	lp17_DRF_h_h	13000	13027	+	3.38788	7.91e-05	0.0118	TAAAAAAATATTTTTAATTTTGTTTTTT
1	TAWAAAAATRTTAGCAAATACTTRHAHK	lp17_DRF_h_h	16299	16326	-	3.35152	8.02e-05	0.0118	TATAAGAATCTTTCCTATCACTTAACAT
1	TAWAAAAATRTTAGCAAATACTTRHAHK	lp17_DRF_h_h	16172	16199	+	3.34545	8.04e-05	0.0118	TAAGTAATTATTATAAAATAATAGAGTA
1	TAWAAAAATRTTAGCAAATACTTRHAHK	lp17_DRF_h_h	1994	2021	-	3.16364	8.59e-05	0.0123	TAAATAAAAAATAGCTAGCAGTTCTAAT
1	TAWAAAAATRTTAGCAAATACTTRHAHK	lp17_DRF_h_h	5646	5673	-	3.13333	8.69e-05	0.0123	TAAAAAAAATTTTAAAAATACATGGTAA
1	TAWAAAAATRTTAGCAAATACTTRHAHK	lp17_DRF_h_h	12028	12055	-	3.07879	8.86e-05	0.0123	TAATAAGTTTATAGCAAATAAGAAAAAT
1	TAWAAAAATRTTAGCAAATACTTRHAHK	lp17_DRF_h_h	14909	14936	+	3.07273	8.88e-05	0.0123	AAGACAAATACAAAAAAATTTTTATATT
1	TAWAAAAATRTTAGCAAATACTTRHAHK	lp17_DRF_h_h	16858	16885	+	3	9.12e-05	0.0123	AATTAAATTCAAAGAAAAGACTTTTTAT
1	TAWAAAAATRTTAGCAAATACTTRHAHK	lp17_DRF_h_h	9529	9556	+	2.98788	9.16e-05	0.0123	TAAGATAATGATAATAAAAATAAAAAAT
1	TAWAAAAATRTTAGCAAATACTTRHAHK	lp17_DRF_h_h	3442	3469	+	2.98182	9.18e-05	0.0123	TATAAAGACAATAGTAAAATTTCTATAG
1	TAWAAAAATRTTAGCAAATACTTRHAHK	lp17_DRF_h_h	10307	10334	+	2.9697	9.22e-05	0.0123	TATATAAATGCACTAAGAAACTTAAAAT
1	TAWAAAAATRTTAGCAAATACTTRHAHK	lp17_DRF_h_h	16356	16383	+	2.90303	9.45e-05	0.0124	TAGGCAAATATAAAAATAAATTTTCACT
1	TAWAAAAATRTTAGCAAATACTTRHAHK	lp17_DRF_h_h	18189	18216	-	2.90303	9.45e-05	0.0124	TAGAAAAAGAATAACTCCTACTTTTCCT
1	TAWAAAAATRTTAGCAAATACTTRHAHK	lp17_DRF_h_h	8575	8602	+	2.84848	9.64e-05	0.0125	AGAACTAATATTAACAAATTCAAATCAA
1	TAWAAAAATRTTAGCAAATACTTRHAHK	lp17_DRF_h_h	6340	6367	-	2.7697	9.92e-05	0.0126	TGAGCATATATTGCCAAATTTTTAATCA
1	TAWAAAAATRTTAGCAAATACTTRHAHK	lp17_DRF_h_h	12171	12198	-	2.76364	9.94e-05	0.0126	TAAAAAAATAAAATATTATATATGTAAG
# FIMO (Find Individual Motif Occurrences): Version 5.5.5 compiled on Dec 6 2023 at 19:32:37
# The format of this file is described at https://meme-suite.org/meme/doc/fimo-output-format.html#tsv_results.
# fimo --oc . --verbosity 1 --bgfile --nrdb-- --thresh 1.0E-4 motifs.meme lp17_DRF_h_h.fa
