## Supplementary material for "Characterization and genomic analysis of the Lyme disease spirochete bacteriophage ϕBB-1": Supp data file 1: fimo_motif10_lp54.tsv

motif_id	motif_alt_id	sequence_name	start	stop	strand	score	p-value	q-value	matched_sequence
1	TAWAAAAATRTTAGCAAATACTTRHAHK	lp54_DRF_h_h	49391	49418	+	17.7273	1.46e-07	0.00715	ATTAAAAATATTGTCAAATAATAATATT
1	TAWAAAAATRTTAGCAAATACTTRHAHK	lp54_DRF_h_h	20960	20987	-	13.8424	1e-06	0.012	TTTAAATATATTATTTAATATTAAAATT
1	TAWAAAAATRTTAGCAAATACTTRHAHK	lp54_DRF_h_h	53004	53031	-	13.8424	1e-06	0.012	TATAAATATGCAAGTAAATATTGAAAAT
1	TAWAAAAATRTTAGCAAATACTTRHAHK	lp54_DRF_h_h	9387	9414	-	13.5152	1.17e-06	0.012	TATTATAAGATTAACAAATAACAAATAG
1	TAWAAAAATRTTAGCAAATACTTRHAHK	lp54_DRF_h_h	12159	12186	+	13.3455	1.26e-06	0.012	TAAAAAAATTTAATCAAATAAATAGTAG
1	TAWAAAAATRTTAGCAAATACTTRHAHK	lp54_DRF_h_h	49419	49446	-	12.4121	1.94e-06	0.012	TAAATAAATTCAATCAAATAATAATAAT
1	TAWAAAAATRTTAGCAAATACTTRHAHK	lp54_DRF_h_h	25315	25342	-	12.0909	2.25e-06	0.012	ATTTAAAATTTTATAAAAAACTAATACG
1	TAWAAAAATRTTAGCAAATACTTRHAHK	lp54_DRF_h_h	20617	20644	-	11.8485	2.51e-06	0.012	TTTGACAAACTTAGCAAATTTTTCTAAT
1	TAWAAAAATRTTAGCAAATACTTRHAHK	lp54_DRF_h_h	29004	29031	+	11.8061	2.56e-06	0.012	AAAGAGTGTATGAGCAAATACTTAAGCT
1	TAWAAAAATRTTAGCAAATACTTRHAHK	lp54_DRF_h_h	14710	14737	+	11.7818	2.59e-06	0.012	TAAAAAAATCTAATCAAAACCCAATAAA
1	TAWAAAAATRTTAGCAAATACTTRHAHK	lp54_DRF_h_h	43117	43144	+	11.5515	2.87e-06	0.012	GAAAAATATTTTACTAAATATTTCTGCT
1	TAWAAAAATRTTAGCAAATACTTRHAHK	lp54_DRF_h_h	1714	1741	-	11.497	2.94e-06	0.012	TTTTAAAATGTAAGCCAATATTTGGATC
1	TAWAAAAATRTTAGCAAATACTTRHAHK	lp54_DRF_h_h	42043	42070	-	11.1636	3.41e-06	0.0123	TTTTAATATTTTAAAAAATAATTTAAAT
1	TAWAAAAATRTTAGCAAATACTTRHAHK	lp54_DRF_h_h	23571	23598	+	11.0424	3.59e-06	0.0123	AAATAAAATTTTAACCTTTACTTATATG
1	TAWAAAAATRTTAGCAAATACTTRHAHK	lp54_DRF_h_h	25386	25413	+	10.9333	3.77e-06	0.0123	TTAATAATTAATATCAAATAATAATAAT
1	TAWAAAAATRTTAGCAAATACTTRHAHK	lp54_DRF_h_h	52131	52158	+	10.4182	4.73e-06	0.014	TTTAAATGTGTTTGCAGATTCTAACAAT
1	TAWAAAAATRTTAGCAAATACTTRHAHK	lp54_DRF_h_h	2918	2945	+	10.3515	4.86e-06	0.014	TTTTAAAATTCTATCTAATATTTAAAGT
1	TAWAAAAATRTTAGCAAATACTTRHAHK	lp54_DRF_h_h	30126	30153	+	9.72121	6.38e-06	0.015	CTTACAAATTTTAAAAAATATTTATATC
1	TAWAAAAATRTTAGCAAATACTTRHAHK	lp54_DRF_h_h	34898	34925	-	9.62424	6.65e-06	0.015	TATTAAACGTTTTGCAAATTTTTACTTG
1	TAWAAAAATRTTAGCAAATACTTRHAHK	lp54_DRF_h_h	12092	12119	+	9.51515	6.97e-06	0.015	TATTTGATAATTAACACATACTTTAAAG
1	TAWAAAAATRTTAGCAAATACTTRHAHK	lp54_DRF_h_h	37784	37811	-	9.48485	7.06e-06	0.015	TATCACTTTCTTGGAAAATATTAAAATT
1	TAWAAAAATRTTAGCAAATACTTRHAHK	lp54_DRF_h_h	2986	3013	+	9.44242	7.19e-06	0.015	CAAAAAAATCAAAATAAAAACTTTAACG
1	TAWAAAAATRTTAGCAAATACTTRHAHK	lp54_DRF_h_h	49474	49501	+	9.41818	7.26e-06	0.015	TAAAAAAAGAGAAGTTAATACTTCTCTT
1	TAWAAAAATRTTAGCAAATACTTRHAHK	lp54_DRF_h_h	1140	1167	+	9.26061	7.77e-06	0.015	TAAATTAATAATAGATAATAATTTTTAT
1	TAWAAAAATRTTAGCAAATACTTRHAHK	lp54_DRF_h_h	39824	39851	-	9.21212	7.93e-06	0.015	AAGCATTTTATTAGCTAATAGTTAAAAT
1	TAWAAAAATRTTAGCAAATACTTRHAHK	lp54_DRF_h_h	29414	29441	+	9.13333	8.2e-06	0.015	TAAGTATATATTCTCAAGAACTTTTTTT
1	TAWAAAAATRTTAGCAAATACTTRHAHK	lp54_DRF_h_h	30116	30143	+	9.10303	8.3e-06	0.015	AATAAAAATACTTACAAATTTTAAAAAA
1	TAWAAAAATRTTAGCAAATACTTRHAHK	lp54_DRF_h_h	52034	52061	+	8.88485	9.1e-06	0.0158	TAAAATAATAAAAATAAATGTTTAAATA
1	TAWAAAAATRTTAGCAAATACTTRHAHK	lp54_DRF_h_h	24725	24752	-	8.77576	9.53e-06	0.0158	ATCAGAAATTTTATCAAATTCTAAAAGT
1	TAWAAAAATRTTAGCAAATACTTRHAHK	lp54_DRF_h_h	5184	5211	-	8.73939	9.67e-06	0.0158	TTAAAAAATTTTATTTAATTTTTAAAAT
1	TAWAAAAATRTTAGCAAATACTTRHAHK	lp54_DRF_h_h	34729	34756	-	8.54545	1.05e-05	0.0162	TATAAAATTGCTATTAAATTCTAAAGCA
1	TAWAAAAATRTTAGCAAATACTTRHAHK	lp54_DRF_h_h	16645	16672	+	8.44242	1.09e-05	0.0162	TAAACCAATATTATTAAATTGTAAATAT
1	TAWAAAAATRTTAGCAAATACTTRHAHK	lp54_DRF_h_h	11725	11752	+	8.43636	1.1e-05	0.0162	AATTATAATTAAAGAAACTACTTATATT
1	TAWAAAAATRTTAGCAAATACTTRHAHK	lp54_DRF_h_h	20338	20365	-	8.12727	1.25e-05	0.0172	TAAAAAAAATTTTTCAAAATCTTTAAAA
1	TAWAAAAATRTTAGCAAATACTTRHAHK	lp54_DRF_h_h	26139	26166	-	8.12121	1.25e-05	0.0172	TTTAAAAAAGGTAGAAAATATTTTGCCT
1	TAWAAAAATRTTAGCAAATACTTRHAHK	lp54_DRF_h_h	41074	41101	+	7.97576	1.33e-05	0.0172	TATATAATTAATATTAATTATTAATAAG
1	TAWAAAAATRTTAGCAAATACTTRHAHK	lp54_DRF_h_h	49851	49878	-	7.84242	1.4e-05	0.0172	TAAATGAAAATTGCCAAATATTTGATTA
1	TAWAAAAATRTTAGCAAATACTTRHAHK	lp54_DRF_h_h	9397	9424	+	7.78788	1.43e-05	0.0172	TTTGTTAATCTTATAATATAATTATACT
1	TAWAAAAATRTTAGCAAATACTTRHAHK	lp54_DRF_h_h	47842	47869	-	7.76364	1.45e-05	0.0172	TAGAAAAATTAAAAGAAATTCTTGAAAT
1	TAWAAAAATRTTAGCAAATACTTRHAHK	lp54_DRF_h_h	34992	35019	-	7.73939	1.46e-05	0.0172	AAAAAAAATATTAAAATAAGTTTAAATT
1	TAWAAAAATRTTAGCAAATACTTRHAHK	lp54_DRF_h_h	53430	53457	-	7.73939	1.46e-05	0.0172	TCCGACAATTTTTCCAAAGACTTAAACT
1	TAWAAAAATRTTAGCAAATACTTRHAHK	lp54_DRF_h_h	11931	11958	+	7.6	1.55e-05	0.0172	TTGAAAGAAATAAACAAAAACTCATAAA
1	TAWAAAAATRTTAGCAAATACTTRHAHK	lp54_DRF_h_h	226	253	+	7.5697	1.57e-05	0.0172	TATAAAAACATTATAAAAGCTTAATGCC
1	TAWAAAAATRTTAGCAAATACTTRHAHK	lp54_DRF_h_h	6540	6567	+	7.4303	1.66e-05	0.0172	ACCAAAATTTTTAGAAAATACCCAAATT
1	TAWAAAAATRTTAGCAAATACTTRHAHK	lp54_DRF_h_h	27080	27107	+	7.40606	1.67e-05	0.0172	ACTAATAAGGCTTGCAAAGACTAACATT
1	TAWAAAAATRTTAGCAAATACTTRHAHK	lp54_DRF_h_h	2431	2458	-	7.4	1.68e-05	0.0172	TATAATAGTTTTTGAAACTACTAGAGAG
1	TAWAAAAATRTTAGCAAATACTTRHAHK	lp54_DRF_h_h	9013	9040	-	7.30303	1.75e-05	0.0172	ACAAGAAATGTTTGTAAATACATAATAT
1	TAWAAAAATRTTAGCAAATACTTRHAHK	lp54_DRF_h_h	47302	47329	+	7.30303	1.75e-05	0.0172	AAAACTAATATTAATTAATTCTAATATA
1	TAWAAAAATRTTAGCAAATACTTRHAHK	lp54_DRF_h_h	48304	48331	+	7.30303	1.75e-05	0.0172	AAAACTAATATTAATTAATTCTAATATA
1	TAWAAAAATRTTAGCAAATACTTRHAHK	lp54_DRF_h_h	35307	35334	-	7.27273	1.77e-05	0.0172	TTATAATTTCTTGTTAAATATTTATATT
1	TAWAAAAATRTTAGCAAATACTTRHAHK	lp54_DRF_h_h	41415	41442	-	7.15758	1.85e-05	0.0172	ACTAAAAATATTGACCAATGCTTCAAGA
1	TAWAAAAATRTTAGCAAATACTTRHAHK	lp54_DRF_h_h	29080	29107	+	7.12727	1.87e-05	0.0172	TTTAAATTTACTTGAAAATATTTTAATT
1	TAWAAAAATRTTAGCAAATACTTRHAHK	lp54_DRF_h_h	42045	42072	+	7.10303	1.89e-05	0.0172	TTAAATTATTTTTTAAAATATTAAAATT
1	TAWAAAAATRTTAGCAAATACTTRHAHK	lp54_DRF_h_h	35981	36008	-	7.09091	1.9e-05	0.0172	CATAAGAATATAAATTAAAACTTAAAAA
1	TAWAAAAATRTTAGCAAATACTTRHAHK	lp54_DRF_h_h	39520	39547	-	6.98788	1.98e-05	0.0174	AATAAAAATTTAAAAAAATAGTACAAAA
1	TAWAAAAATRTTAGCAAATACTTRHAHK	lp54_DRF_h_h	21791	21818	-	6.86667	2.08e-05	0.0174	TTGAAAATGATTATCCAATAATTCCAAT
1	TAWAAAAATRTTAGCAAATACTTRHAHK	lp54_DRF_h_h	35291	35318	-	6.82424	2.12e-05	0.0174	AATATTTATATTTTCTAATAATCTTAAG
1	TAWAAAAATRTTAGCAAATACTTRHAHK	lp54_DRF_h_h	20337	20364	-	6.74545	2.18e-05	0.0174	AAAAAAAATTTTTCAAAATCTTTAAAAG
1	TAWAAAAATRTTAGCAAATACTTRHAHK	lp54_DRF_h_h	29080	29107	-	6.73333	2.19e-05	0.0174	AATTAAAATATTTTCAAGTAAATTTAAA
1	TAWAAAAATRTTAGCAAATACTTRHAHK	lp54_DRF_h_h	14421	14448	+	6.72121	2.21e-05	0.0174	TATAATAAACTTAAAGAAAAATTAAACA
1	TAWAAAAATRTTAGCAAATACTTRHAHK	lp54_DRF_h_h	51676	51703	-	6.71515	2.21e-05	0.0174	TAAAAAAATATTTTAAACAATTAATTTA
1	TAWAAAAATRTTAGCAAATACTTRHAHK	lp54_DRF_h_h	42063	42090	+	6.68485	2.24e-05	0.0174	TATTAAAATTTATGTACATACAAATATT
1	TAWAAAAATRTTAGCAAATACTTRHAHK	lp54_DRF_h_h	11797	11824	+	6.67879	2.24e-05	0.0174	TACAAAAAGAGTAAAAAAAACCACAATG
1	TAWAAAAATRTTAGCAAATACTTRHAHK	lp54_DRF_h_h	36608	36635	-	6.62424	2.29e-05	0.0174	TACTGAAATATTAACATCTTTTTTAAAT
1	TAWAAAAATRTTAGCAAATACTTRHAHK	lp54_DRF_h_h	12239	12266	+	6.55152	2.36e-05	0.0174	TATAGAAATATACACAAAAATTGCAAAA
1	TAWAAAAATRTTAGCAAATACTTRHAHK	lp54_DRF_h_h	16032	16059	+	6.53939	2.37e-05	0.0174	TATAAAAATGGTGTTTATTGCTTATTAG
1	TAWAAAAATRTTAGCAAATACTTRHAHK	lp54_DRF_h_h	26497	26524	+	6.52727	2.38e-05	0.0174	AATCTCAAGCTTAACAAATATTACAGAT
1	TAWAAAAATRTTAGCAAATACTTRHAHK	lp54_DRF_h_h	30126	30153	-	6.47273	2.43e-05	0.0174	GATATAAATATTTTTTAAAATTTGTAAG
1	TAWAAAAATRTTAGCAAATACTTRHAHK	lp54_DRF_h_h	7510	7537	-	6.4303	2.48e-05	0.0174	TCTAAAAACAGTATCAAAATCTATGTTT
1	TAWAAAAATRTTAGCAAATACTTRHAHK	lp54_DRF_h_h	38150	38177	-	6.35758	2.55e-05	0.0174	TAGAAAAAAATTATCAATAAATCTTTGG
1	TAWAAAAATRTTAGCAAATACTTRHAHK	lp54_DRF_h_h	5110	5137	+	6.32121	2.58e-05	0.0174	GAATAATAAAATAACAAATAATAAAATA
1	TAWAAAAATRTTAGCAAATACTTRHAHK	lp54_DRF_h_h	35291	35318	+	6.30303	2.6e-05	0.0174	CTTAAGATTATTAGAAAATATAAATATT
1	TAWAAAAATRTTAGCAAATACTTRHAHK	lp54_DRF_h_h	42069	42096	-	6.28485	2.62e-05	0.0174	TAATTAAATATTTGTATGTACATAAATT
1	TAWAAAAATRTTAGCAAATACTTRHAHK	lp54_DRF_h_h	8408	8435	+	6.2303	2.68e-05	0.0174	CAAAAAACTCTTAAAAAATATAAATAAA
1	TAWAAAAATRTTAGCAAATACTTRHAHK	lp54_DRF_h_h	20297	20324	-	6.18182	2.73e-05	0.0174	TTTTATATTTTTTACAAAAATTTGCATT
1	TAWAAAAATRTTAGCAAATACTTRHAHK	lp54_DRF_h_h	51768	51795	-	6.15758	2.76e-05	0.0174	TTAATACACCTTAGCAAACATTGCCATT
1	TAWAAAAATRTTAGCAAATACTTRHAHK	lp54_DRF_h_h	47628	47655	-	6.14545	2.77e-05	0.0174	TAAAAAAACCTTAAACGAAACTCTTAAA
1	TAWAAAAATRTTAGCAAATACTTRHAHK	lp54_DRF_h_h	50692	50719	-	6.14545	2.77e-05	0.0174	TATGCAAATTTTAAACAATATTGAAACA
1	TAWAAAAATRTTAGCAAATACTTRHAHK	lp54_DRF_h_h	53668	53695	-	6.09091	2.83e-05	0.0174	TATCAATGCTTTAGCATATTCGCGCATT
1	TAWAAAAATRTTAGCAAATACTTRHAHK	lp54_DRF_h_h	9453	9480	+	6.0303	2.9e-05	0.0174	GAATATATTATGAAAAAATATTTATTGG
1	TAWAAAAATRTTAGCAAATACTTRHAHK	lp54_DRF_h_h	54021	54048	+	5.95152	2.99e-05	0.0174	TATTAGTATACTAATAAACTCTTATTTT
1	TAWAAAAATRTTAGCAAATACTTRHAHK	lp54_DRF_h_h	14213	14240	+	5.93939	3e-05	0.0174	AAACAAAAGAATAGCAAAAAATGATAGA
1	TAWAAAAATRTTAGCAAATACTTRHAHK	lp54_DRF_h_h	20318	20345	+	5.87879	3.08e-05	0.0174	TATAAAATTAATATTCAATCTTTTAAAG
1	TAWAAAAATRTTAGCAAATACTTRHAHK	lp54_DRF_h_h	26867	26894	-	5.87879	3.08e-05	0.0174	TTTATTTATCTCAACAGATTCTCTTAAG
1	TAWAAAAATRTTAGCAAATACTTRHAHK	lp54_DRF_h_h	41130	41157	+	5.84242	3.12e-05	0.0174	ATTAAAAATAATAGAAATTAATTATTGA
1	TAWAAAAATRTTAGCAAATACTTRHAHK	lp54_DRF_h_h	4277	4304	-	5.80606	3.16e-05	0.0174	TATTTTTATTTAAACCAATAATTAAATA
1	TAWAAAAATRTTAGCAAATACTTRHAHK	lp54_DRF_h_h	51985	52012	-	5.75758	3.22e-05	0.0174	AATACATATTTAAATAAAAACATATAAT
1	TAWAAAAATRTTAGCAAATACTTRHAHK	lp54_DRF_h_h	42152	42179	-	5.71515	3.28e-05	0.0174	AAAAAAAGTATTAAACAATATACAAACT
1	TAWAAAAATRTTAGCAAATACTTRHAHK	lp54_DRF_h_h	51979	52006	-	5.70909	3.29e-05	0.0174	TATTTAAATAAAAACATATAATTAACTT
1	TAWAAAAATRTTAGCAAATACTTRHAHK	lp54_DRF_h_h	49361	49388	-	5.58788	3.44e-05	0.0174	AATTATAATATTATTTTATATTAAAAAT
1	TAWAAAAATRTTAGCAAATACTTRHAHK	lp54_DRF_h_h	53086	53113	-	5.58788	3.44e-05	0.0174	TAAAAACCCATTATCCAAAATTTTATAT
1	TAWAAAAATRTTAGCAAATACTTRHAHK	lp54_DRF_h_h	47813	47840	+	5.55758	3.48e-05	0.0174	TATTGTAATGTTCGGAATTTTTTTTAAG
1	TAWAAAAATRTTAGCAAATACTTRHAHK	lp54_DRF_h_h	9210	9237	+	5.52727	3.53e-05	0.0174	TCAAAAAATATACCTTAATACTTTAAAA
1	TAWAAAAATRTTAGCAAATACTTRHAHK	lp54_DRF_h_h	186	213	+	5.50909	3.55e-05	0.0174	TAAAATTATATAAACATAAAAACAAATT
1	TAWAAAAATRTTAGCAAATACTTRHAHK	lp54_DRF_h_h	3550	3577	+	5.48485	3.58e-05	0.0174	GATAAAATTGTTGACACAAATTCATATC
1	TAWAAAAATRTTAGCAAATACTTRHAHK	lp54_DRF_h_h	45908	45935	+	5.48485	3.58e-05	0.0174	AATAAAAACAATCCCAAAAGCTTTAATT
1	TAWAAAAATRTTAGCAAATACTTRHAHK	lp54_DRF_h_h	51971	51998	-	5.48485	3.58e-05	0.0174	TAAAAACATATAATTAACTTTTTTAATT
1	TAWAAAAATRTTAGCAAATACTTRHAHK	lp54_DRF_h_h	42467	42494	-	5.46061	3.62e-05	0.0174	AATTAATTTACAAGCAAGTATTATTACT
1	TAWAAAAATRTTAGCAAATACTTRHAHK	lp54_DRF_h_h	16541	16568	+	5.44848	3.64e-05	0.0174	TATAAGTAGGTTAACAAGTATAGTTAGT
1	TAWAAAAATRTTAGCAAATACTTRHAHK	lp54_DRF_h_h	50006	50033	-	5.37576	3.74e-05	0.0174	CAAAGAAACTTTAGAAAAAACTGTTAAA
1	TAWAAAAATRTTAGCAAATACTTRHAHK	lp54_DRF_h_h	51627	51654	-	5.35152	3.77e-05	0.0174	TAAAAAAACATTGAAAATTAAACAAATT
1	TAWAAAAATRTTAGCAAATACTTRHAHK	lp54_DRF_h_h	8101	8128	+	5.33939	3.79e-05	0.0174	TGAAAAAAGCTCTGCAAAAATTTTAATA
1	TAWAAAAATRTTAGCAAATACTTRHAHK	lp54_DRF_h_h	24406	24433	-	5.30303	3.85e-05	0.0174	TTAAAAAATCATATCTCAAATTTAAACA
1	TAWAAAAATRTTAGCAAATACTTRHAHK	lp54_DRF_h_h	53872	53899	-	5.28485	3.87e-05	0.0174	CAACTAAATACTAATACACACTTACAAT
1	TAWAAAAATRTTAGCAAATACTTRHAHK	lp54_DRF_h_h	52544	52571	+	5.27273	3.89e-05	0.0174	TTTTAATAGAGAAGCAAATAATGTTAAA
1	TAWAAAAATRTTAGCAAATACTTRHAHK	lp54_DRF_h_h	11970	11997	+	5.26667	3.9e-05	0.0174	TACAAAACTATTTATACATACTAGAGAA
1	TAWAAAAATRTTAGCAAATACTTRHAHK	lp54_DRF_h_h	22105	22132	+	5.24242	3.94e-05	0.0174	TTGAATAAAACTAGCAACTTCTTTTTCA
1	TAWAAAAATRTTAGCAAATACTTRHAHK	lp54_DRF_h_h	31100	31127	-	5.22424	3.96e-05	0.0174	TTACAATAAAATTGCAAATTTTTCTAAT
1	TAWAAAAATRTTAGCAAATACTTRHAHK	lp54_DRF_h_h	47367	47394	+	5.22424	3.96e-05	0.0174	AACAATATTATTATTTAATATTTAAAGA
1	TAWAAAAATRTTAGCAAATACTTRHAHK	lp54_DRF_h_h	48369	48396	+	5.22424	3.96e-05	0.0174	AACAATATTATTATTTAATATTTAAAGA
1	TAWAAAAATRTTAGCAAATACTTRHAHK	lp54_DRF_h_h	5177	5204	+	5.2	4e-05	0.0174	TATTTAAATTTTAAAAATTAAATAAAAT
1	TAWAAAAATRTTAGCAAATACTTRHAHK	lp54_DRF_h_h	52021	52048	+	5.2	4e-05	0.0174	TTTAGTTATGTTTTAAAATAATAAAAAT
1	TAWAAAAATRTTAGCAAATACTTRHAHK	lp54_DRF_h_h	29855	29882	-	5.18788	4.02e-05	0.0174	TGAAAAAATATTAGAACAAAACTCTTTG
1	TAWAAAAATRTTAGCAAATACTTRHAHK	lp54_DRF_h_h	40574	40601	-	5.14545	4.09e-05	0.0174	ATTAAAAATATTGAGAATTTCTTCCAAA
1	TAWAAAAATRTTAGCAAATACTTRHAHK	lp54_DRF_h_h	47833	47860	-	5.13333	4.1e-05	0.0174	TAAAAGAAATTCTTGAAATACTTAAAAA
1	TAWAAAAATRTTAGCAAATACTTRHAHK	lp54_DRF_h_h	43681	43708	-	5.09697	4.16e-05	0.0174	TTAATAATAATTAAAAAATAATTAAAAA
1	TAWAAAAATRTTAGCAAATACTTRHAHK	lp54_DRF_h_h	38963	38990	+	5.07273	4.2e-05	0.0174	TTTAAAAATTTTTGCATATTTTCGCCCA
1	TAWAAAAATRTTAGCAAATACTTRHAHK	lp54_DRF_h_h	8101	8128	-	5.06061	4.22e-05	0.0174	TATTAAAATTTTTGCAGAGCTTTTTTCA
1	TAWAAAAATRTTAGCAAATACTTRHAHK	lp54_DRF_h_h	51557	51584	+	5.04848	4.24e-05	0.0174	TTAAAAAAAATTAATCATTAGTTTTATT
1	TAWAAAAATRTTAGCAAATACTTRHAHK	lp54_DRF_h_h	1485	1512	+	5.02424	4.28e-05	0.0174	ATTTATAATATTAGCATTTATGCTTAAT
1	TAWAAAAATRTTAGCAAATACTTRHAHK	lp54_DRF_h_h	14520	14547	+	4.97576	4.36e-05	0.0175	TATTATAAACTTGACAATTATTCCAGTT
1	TAWAAAAATRTTAGCAAATACTTRHAHK	lp54_DRF_h_h	41373	41400	+	4.94545	4.41e-05	0.0175	AAGTTTAATTTTAATAAATAATTATTTG
1	TAWAAAAATRTTAGCAAATACTTRHAHK	lp54_DRF_h_h	41387	41414	-	4.93333	4.43e-05	0.0175	CTAAAAGAATTTATCAAATAATTATTTA
1	TAWAAAAATRTTAGCAAATACTTRHAHK	lp54_DRF_h_h	11567	11594	-	4.92727	4.44e-05	0.0175	TAAACTTATATTAGGAGTAAATTATTTT
1	TAWAAAAATRTTAGCAAATACTTRHAHK	lp54_DRF_h_h	15367	15394	-	4.89091	4.5e-05	0.0176	TCAATAAACATTTTTAAATACACAATTT
1	TAWAAAAATRTTAGCAAATACTTRHAHK	lp54_DRF_h_h	3998	4025	-	4.86061	4.56e-05	0.0177	TTTACAAACTTTAAGAAATTCAAAAAAT
1	TAWAAAAATRTTAGCAAATACTTRHAHK	lp54_DRF_h_h	49391	49418	-	4.8	4.66e-05	0.0178	AATATTATTATTTGACAATATTTTTAAT
1	TAWAAAAATRTTAGCAAATACTTRHAHK	lp54_DRF_h_h	9419	9446	-	4.79394	4.67e-05	0.0178	TATATTAATATAACTTAATACAAGTATA
1	TAWAAAAATRTTAGCAAATACTTRHAHK	lp54_DRF_h_h	192	219	+	4.75758	4.74e-05	0.0179	TATATAAACATAAAAACAAATTAGAAAG
1	TAWAAAAATRTTAGCAAATACTTRHAHK	lp54_DRF_h_h	11631	11658	+	4.72121	4.8e-05	0.0181	TAAAGTATATTTAACAAATATGTATTAA
1	TAWAAAAATRTTAGCAAATACTTRHAHK	lp54_DRF_h_h	42978	43005	-	4.69091	4.86e-05	0.0181	TTATCAAAACTCAGCCAAGACTCAAACT
1	TAWAAAAATRTTAGCAAATACTTRHAHK	lp54_DRF_h_h	42055	42082	+	4.66061	4.92e-05	0.0182	TTTTAAAATATTAAAATTTATGTACATA
1	TAWAAAAATRTTAGCAAATACTTRHAHK	lp54_DRF_h_h	36866	36893	+	4.61212	5.01e-05	0.0182	TAAAAATTTATTATAAAAAGTTTTCAGA
1	TAWAAAAATRTTAGCAAATACTTRHAHK	lp54_DRF_h_h	34429	34456	+	4.58182	5.07e-05	0.0182	AATCTCAAGTTTAGCAAGCATTTCTAAT
1	TAWAAAAATRTTAGCAAATACTTRHAHK	lp54_DRF_h_h	36444	36471	+	4.55758	5.11e-05	0.0182	AAAAAATGTGTTAGACATTAATCATAAG
1	TAWAAAAATRTTAGCAAATACTTRHAHK	lp54_DRF_h_h	38730	38757	-	4.53939	5.15e-05	0.0182	TTAAAAAATGATGACAAATTCATAACAA
1	TAWAAAAATRTTAGCAAATACTTRHAHK	lp54_DRF_h_h	38194	38221	+	4.52121	5.18e-05	0.0182	TATTACCTGGTTTGCAAATTCTTTTGTT
1	TAWAAAAATRTTAGCAAATACTTRHAHK	lp54_DRF_h_h	28726	28753	-	4.51515	5.19e-05	0.0182	TATTAAAATTTCATCATCTAGTAAATTT
1	TAWAAAAATRTTAGCAAATACTTRHAHK	lp54_DRF_h_h	7029	7056	-	4.49091	5.24e-05	0.0182	AATTAATATTTTAATAAACTCATATACT
1	TAWAAAAATRTTAGCAAATACTTRHAHK	lp54_DRF_h_h	16731	16758	-	4.47273	5.28e-05	0.0182	AAAAATAATAAAAGCAAAAAAAAGAAAT
1	TAWAAAAATRTTAGCAAATACTTRHAHK	lp54_DRF_h_h	18042	18069	-	4.46667	5.29e-05	0.0182	TATAATAAAATTAATAAAAATAAGTGGT
1	TAWAAAAATRTTAGCAAATACTTRHAHK	lp54_DRF_h_h	27332	27359	+	4.46667	5.29e-05	0.0182	AATGAAAAATTAAACAAAAAATTAATTT
1	TAWAAAAATRTTAGCAAATACTTRHAHK	lp54_DRF_h_h	20287	20314	+	4.42424	5.38e-05	0.0184	TATATTAAAAAATGCAAATTTTTGTAAA
1	TAWAAAAATRTTAGCAAATACTTRHAHK	lp54_DRF_h_h	25285	25312	+	4.39394	5.44e-05	0.0185	TTAATTAATATTAGCATAAATACTTTAA
1	TAWAAAAATRTTAGCAAATACTTRHAHK	lp54_DRF_h_h	45766	45793	-	4.3697	5.49e-05	0.0185	TACAAAAAATATACCAATTGCTGACAAT
1	TAWAAAAATRTTAGCAAATACTTRHAHK	lp54_DRF_h_h	4401	4428	+	4.32121	5.59e-05	0.0187	TAAAAAAACAATTTAAAATAGCTTAAAT
1	TAWAAAAATRTTAGCAAATACTTRHAHK	lp54_DRF_h_h	46451	46478	-	4.29091	5.65e-05	0.0188	TAATAATCTTTAAGAAAAAAATAATATG
1	TAWAAAAATRTTAGCAAATACTTRHAHK	lp54_DRF_h_h	25915	25942	-	4.27879	5.68e-05	0.0188	AATCATAATTTTCATAAATTATTACTCT
1	TAWAAAAATRTTAGCAAATACTTRHAHK	lp54_DRF_h_h	1137	1164	+	4.22424	5.8e-05	0.0189	TATTAAATTAATAATAGATAATAATTTT
1	TAWAAAAATRTTAGCAAATACTTRHAHK	lp54_DRF_h_h	17321	17348	-	4.19394	5.86e-05	0.0189	TTTCATAAAGTGGGCTAAAATTTAAATT
1	TAWAAAAATRTTAGCAAATACTTRHAHK	lp54_DRF_h_h	49741	49768	-	4.19394	5.86e-05	0.0189	TAAAAAAAGAGAAGTTAATTCTTCTCTT
1	TAWAAAAATRTTAGCAAATACTTRHAHK	lp54_DRF_h_h	37603	37630	-	4.18788	5.88e-05	0.0189	AATAAAAACATTTTCAAAAAGAAATTGT
1	TAWAAAAATRTTAGCAAATACTTRHAHK	lp54_DRF_h_h	20349	20376	-	4.14545	5.97e-05	0.0189	AAAAAAAACTTTAAAAAAAATTTTTCAA
1	TAWAAAAATRTTAGCAAATACTTRHAHK	lp54_DRF_h_h	25436	25463	+	4.14545	5.97e-05	0.0189	TATAATAATGTATAATGATATTTAAAAA
1	TAWAAAAATRTTAGCAAATACTTRHAHK	lp54_DRF_h_h	52201	52228	+	4.11515	6.04e-05	0.019	GATCAAAAAGATAACAAAAAATTAGATC
1	TAWAAAAATRTTAGCAAATACTTRHAHK	lp54_DRF_h_h	19963	19990	+	4.10909	6.05e-05	0.019	TAAAAATGTAATATCTGATATTTACAGC
1	TAWAAAAATRTTAGCAAATACTTRHAHK	lp54_DRF_h_h	51595	51622	-	4.09091	6.09e-05	0.019	TATATTTATATTAGAAATCAAAAATATT
1	TAWAAAAATRTTAGCAAATACTTRHAHK	lp54_DRF_h_h	1714	1741	+	4.06061	6.16e-05	0.019	GATCCAAATATTGGCTTACATTTTAAAA
1	TAWAAAAATRTTAGCAAATACTTRHAHK	lp54_DRF_h_h	47639	47666	-	4.04848	6.19e-05	0.019	AAACAAAGACTTAAAAAAACCTTAAACG
1	TAWAAAAATRTTAGCAAATACTTRHAHK	lp54_DRF_h_h	46495	46522	-	4.04242	6.21e-05	0.019	TTAATAAATATTGCCAAAGCCTTGATTC
1	TAWAAAAATRTTAGCAAATACTTRHAHK	lp54_DRF_h_h	43670	43697	-	3.99394	6.32e-05	0.019	TAAAAAATAATTAAAAAATAAGACCTTG
1	TAWAAAAATRTTAGCAAATACTTRHAHK	lp54_DRF_h_h	54009	54036	-	3.9697	6.38e-05	0.019	TATTAGTATACTAATAAACTCTTATTAA
1	TAWAAAAATRTTAGCAAATACTTRHAHK	lp54_DRF_h_h	47367	47394	-	3.95758	6.41e-05	0.019	TCTTTAAATATTAAATAATAATATTGTT
1	TAWAAAAATRTTAGCAAATACTTRHAHK	lp54_DRF_h_h	48369	48396	-	3.95758	6.41e-05	0.019	TCTTTAAATATTAAATAATAATATTGTT
1	TAWAAAAATRTTAGCAAATACTTRHAHK	lp54_DRF_h_h	44888	44915	-	3.93939	6.45e-05	0.019	AATCAAAACTAAATCAAATATTAGATAA
1	TAWAAAAATRTTAGCAAATACTTRHAHK	lp54_DRF_h_h	6274	6301	+	3.92727	6.48e-05	0.019	CAACAAAATATTAACTGACAAATACATT
1	TAWAAAAATRTTAGCAAATACTTRHAHK	lp54_DRF_h_h	135	162	-	3.90909	6.52e-05	0.019	TACAATTTTTTTAAAAAAAAGTTCTTTG
1	TAWAAAAATRTTAGCAAATACTTRHAHK	lp54_DRF_h_h	11658	11685	-	3.90909	6.52e-05	0.019	TATATAAAAAATAAAAAAAAAGTATATT
1	TAWAAAAATRTTAGCAAATACTTRHAHK	lp54_DRF_h_h	43551	43578	-	3.77576	6.85e-05	0.0198	TTATTAATTAATATAAATTACTTAAAAT
1	TAWAAAAATRTTAGCAAATACTTRHAHK	lp54_DRF_h_h	31256	31283	-	3.75758	6.9e-05	0.0198	GATTAACAGCGTGAAAAATACTTGCTTG
1	TAWAAAAATRTTAGCAAATACTTRHAHK	lp54_DRF_h_h	33187	33214	+	3.71515	7.01e-05	0.02	TTCTAAAAAATCAGCAAGTTTTAAATCT
1	TAWAAAAATRTTAGCAAATACTTRHAHK	lp54_DRF_h_h	43558	43585	+	3.64848	7.19e-05	0.0204	GTAATTTATATTAATTAATAATTTTAAT
1	TAWAAAAATRTTAGCAAATACTTRHAHK	lp54_DRF_h_h	38280	38307	-	3.56364	7.41e-05	0.0208	GTTAAAAATGAATACAAAAACACAAAAG
1	TAWAAAAATRTTAGCAAATACTTRHAHK	lp54_DRF_h_h	43913	43940	+	3.55758	7.43e-05	0.0208	TATAAATTTCTTCCAAAGTATTTTTGTT
1	TAWAAAAATRTTAGCAAATACTTRHAHK	lp54_DRF_h_h	22290	22317	-	3.53333	7.5e-05	0.0208	TACAGAGTTCTTGACAACAACTTTAAAG
1	TAWAAAAATRTTAGCAAATACTTRHAHK	lp54_DRF_h_h	48638	48665	-	3.51515	7.55e-05	0.0208	TAAAAAAACCCTAAACAAAACTCTTGAA
1	TAWAAAAATRTTAGCAAATACTTRHAHK	lp54_DRF_h_h	747	774	+	3.50303	7.58e-05	0.0208	ATTGAAAGTTTTAACAAATATGATAAAG
1	TAWAAAAATRTTAGCAAATACTTRHAHK	lp54_DRF_h_h	23325	23352	+	3.50303	7.58e-05	0.0208	TCAATTTTTATTAGCAAATTATATTGCA
1	TAWAAAAATRTTAGCAAATACTTRHAHK	lp54_DRF_h_h	51676	51703	+	3.47273	7.67e-05	0.0209	TAAATTAATTGTTTAAAATATTTTTTTA
1	TAWAAAAATRTTAGCAAATACTTRHAHK	lp54_DRF_h_h	15849	15876	-	3.46061	7.7e-05	0.0209	GATTTAAAATTTAAAAAATACTGTAATA
1	TAWAAAAATRTTAGCAAATACTTRHAHK	lp54_DRF_h_h	1126	1153	+	3.40606	7.86e-05	0.0212	TTAAAAAAAGTTATTAAATTAATAATAG
1	TAWAAAAATRTTAGCAAATACTTRHAHK	lp54_DRF_h_h	11873	11900	+	3.37576	7.95e-05	0.0213	AACTTAAACTTTAAAAAATACACACAAA
1	TAWAAAAATRTTAGCAAATACTTRHAHK	lp54_DRF_h_h	32382	32409	-	3.30303	8.16e-05	0.0217	TCTTTTAATGTTCGCAGATCATTAAGCT
1	TAWAAAAATRTTAGCAAATACTTRHAHK	lp54_DRF_h_h	1395	1422	+	3.27879	8.24e-05	0.0217	TCTAAACATATTATTAAAATGCTATAAT
1	TAWAAAAATRTTAGCAAATACTTRHAHK	lp54_DRF_h_h	1766	1793	+	3.27879	8.24e-05	0.0217	TAGAAGAATCTGTACAAAAATTTCTATC
1	TAWAAAAATRTTAGCAAATACTTRHAHK	lp54_DRF_h_h	30116	30143	-	3.20606	8.46e-05	0.0217	TTTTTTAAAATTTGTAAGTATTTTTATT
1	TAWAAAAATRTTAGCAAATACTTRHAHK	lp54_DRF_h_h	29386	29413	-	3.2	8.48e-05	0.0217	TAATATTACTTAAACTAATATTAATCAT
1	TAWAAAAATRTTAGCAAATACTTRHAHK	lp54_DRF_h_h	47683	47710	+	3.18788	8.51e-05	0.0217	TTTATTTGCATTAGCAATGATTTAGATT
1	TAWAAAAATRTTAGCAAATACTTRHAHK	lp54_DRF_h_h	1140	1167	-	3.1697	8.57e-05	0.0217	ATAAAAATTATTATCTATTATTAATTTA
1	TAWAAAAATRTTAGCAAATACTTRHAHK	lp54_DRF_h_h	15123	15150	+	3.13939	8.67e-05	0.0217	TACTATAGTATTAGTAAAAAACTTATAT
1	TAWAAAAATRTTAGCAAATACTTRHAHK	lp54_DRF_h_h	29404	29431	+	3.13939	8.67e-05	0.0217	AGTAATATTATAAGTATATATTCTCAAG
1	TAWAAAAATRTTAGCAAATACTTRHAHK	lp54_DRF_h_h	16990	17017	-	3.13333	8.69e-05	0.0217	TAAGATAATAGAAGAAGAAGCTTTAAAG
1	TAWAAAAATRTTAGCAAATACTTRHAHK	lp54_DRF_h_h	49851	49878	+	3.12727	8.71e-05	0.0217	TAATCAAATATTTGGCAATTTTCATTTA
1	TAWAAAAATRTTAGCAAATACTTRHAHK	lp54_DRF_h_h	16718	16745	-	3.12121	8.72e-05	0.0217	GCAAAAAAAAGAAATAAATATTAAAAAT
1	TAWAAAAATRTTAGCAAATACTTRHAHK	lp54_DRF_h_h	18920	18947	+	3.12121	8.72e-05	0.0217	GACATAGAAAGTAACAATTATTCAAAAG
1	TAWAAAAATRTTAGCAAATACTTRHAHK	lp54_DRF_h_h	25372	25399	+	3.12121	8.72e-05	0.0217	AATATCAATATTGTTTAATAATTAATAT
1	TAWAAAAATRTTAGCAAATACTTRHAHK	lp54_DRF_h_h	32195	32222	+	3.11515	8.74e-05	0.0217	GTTAAAATTGTTAAAAACAAGTTAAAAT
1	TAWAAAAATRTTAGCAAATACTTRHAHK	lp54_DRF_h_h	20541	20568	+	3.01818	9.06e-05	0.0223	TTGAAATATTTAAGCTAATTTTTTTTAA
1	TAWAAAAATRTTAGCAAATACTTRHAHK	lp54_DRF_h_h	20931	20958	+	3	9.12e-05	0.0223	TTTATTAAACTTATTAAGAATTTTTAAG
1	TAWAAAAATRTTAGCAAATACTTRHAHK	lp54_DRF_h_h	48003	48030	-	2.98788	9.16e-05	0.0223	TCAAAAAAAAGAAGAAAATATACAAATA
1	TAWAAAAATRTTAGCAAATACTTRHAHK	lp54_DRF_h_h	8418	8445	+	2.98182	9.18e-05	0.0223	TTAAAAAATATAAATAAAAAGGAAAAAA
1	TAWAAAAATRTTAGCAAATACTTRHAHK	lp54_DRF_h_h	43911	43938	-	2.92121	9.39e-05	0.0227	CAAAAATACTTTGGAAGAAATTTATAAT
1	TAWAAAAATRTTAGCAAATACTTRHAHK	lp54_DRF_h_h	1348	1375	+	2.89091	9.49e-05	0.0228	TACAATATTTTTAATAATTAATAATAAC
1	TAWAAAAATRTTAGCAAATACTTRHAHK	lp54_DRF_h_h	11883	11910	+	2.84242	9.66e-05	0.023	TTAAAAAATACACACAAAAAAACATACT
1	TAWAAAAATRTTAGCAAATACTTRHAHK	lp54_DRF_h_h	51244	51271	-	2.84242	9.66e-05	0.023	TAATAAAATAGGTCCAAATATCGAAATG
1	TAWAAAAATRTTAGCAAATACTTRHAHK	lp54_DRF_h_h	9713	9740	+	2.81212	9.76e-05	0.0232	TAAAGTAAAATTAACAGTTTCTGACGAT
1	TAWAAAAATRTTAGCAAATACTTRHAHK	lp54_DRF_h_h	51637	51664	-	2.7697	9.92e-05	0.0234	TTTAAATGTATAAAAAAACATTGAAAAT
# FIMO (Find Individual Motif Occurrences): Version 5.5.5 compiled on Dec 6 2023 at 19:32:37
# The format of this file is described at https://meme-suite.org/meme/doc/fimo-output-format.html#tsv_results.
# fimo --oc . --verbosity 1 --bgfile --nrdb-- --thresh 1.0E-4 motifs.meme lp54_DRF_h_h.fa
